# Antimicrobial peptides do not directly contribute to aging in *Drosophila*, but improve lifespan by preventing dysbiosis

**DOI:** 10.1101/2022.08.24.504952

**Authors:** M.A. Hanson, B. Lemaitre

## Abstract

Antimicrobial peptides (AMPs) are innate immune effectors first studied for their role in host defense against bacterial and fungal infections. Recent studies have implicated these peptides in the clearance of aberrant cells and various neurological processes including neurodegenerative syndromes. In *Drosophila*, an array of AMPs are produced downstream of the Toll and Imd NF-κB pathways in response to infection. Many studies have suggested a role for the Imd pathway and AMPs in aging in this insect, supported by the upregulation of AMPs with aging (so-called “inflammaging”). However, functional studies using RNAi or over-expression have been inconclusive on whether and how these immune effectors impact aging.

Leveraging a new set of single and compound AMP gene deletions in a controlled genetic background, we have investigated how AMPs contribute to aging. Overall, we found no major effect of individual AMPs on lifespan, with a possible exception of *Defensin*. However, *ΔAMP14* flies lacking 14 AMP genes from seven families display a reduced lifespan. Interestingly, we found an increased bacterial load in the food medium of aged *ΔAMP14* flies, suggesting that the lifespan reduction of these flies was due to a failure in controlling the microbiome. Consistent with this idea, use of germ-free conditions extends the lifespan of *ΔAMP14* flies. Overall, our results do not point to an overt role of individual AMPs in lifespan. Instead, we find that AMPs collectively impact lifespan by preventing dysbiosis over aging. This is consistent with our previous study showing that AMPs control the gut microbiome, and many works showing that dysbiosis is detrimental upon aging. In the course of our experiments, we also uncovered a strong impact of a *Drosophila nora virus* infection on lifespan, and share our experience in reconciling our data given this confounding cryptic factor.
