## Supplementary material for "Antimicrobial peptides do not directly contribute to aging in *Drosophila*, but improve lifespan by preventing dysbiosis": File S1

### Sheet: README
The following tabs contain R survival summary outputs that includes median lifespan and other parameters per Gtype*Exp*Sex
An important caveat to interpreting these data as a sex*gtype interactions is that sexes were kept separate in our study. As a consequence any spurious sex*gtype effects could just as easily be vial effects. Vial effects are especially important in interpreting these data, as our study specifically looked at immune-deficient flies known to suffer microbiome dysbiosis with aging (Marra et al., 202…

### Sheet: Fig1_nora_virus
Fig 1A
Gtype*Exp*Sex	records	n.max	n.start	events	*rmean	*se(rmean)	median	0.95LCL	0.95UCL
strata(Gtype)=AMPChr2 05-09-2017 f	30	30	30	5	71.9667	3.60539	NA	NA	NA
strata(Gtype)=AMPChr2 05-09-2017 m	30	30	30	15	70.7	3.57558	79	76	NA
strata(Gtype)=AMPChr2 16-07-2018 f	20	20	20	20	78.65	1.11865	84	81	NA
strata(Gtype)=AMPChr2 16-07-2018 m	20	20	20	20	73.95	2.35953	76	74	87
strata(Gtype)=AMPChr2 21-09-2017 f	30	30	30	21	70.619	2.07181	70	67	NA
strata(Gtype)=AMPChr2 21-09-2017 m	30	30	30	30	65.6333	1.42477	67	67	70
strata(Gtype)=OR-R 05-09-2017 f	30	30	30	14	64.9	3.9371	NA	72	NA
strata(Gtype)=OR-R 05-09-2017 m	30	30	30	14	73.7	1.84881	NA	76	NA
strata(Gtype)=OR-R 16-07-2018 f	20	20	20	20	76.2	1.65318	84	76	87
strata(Gtype)=OR-R 16-07-2018 m	21	21	21	21	60.8095	2.13769	60	53	71
strata(Gtype)=OR-R 21-09-2017 f	29	29	29	29	65.7241	1.88296	67	67	70
strata(Gtype)=OR-R 21-09-2017 m	30	30	30	30	52.3667	1.44028	53	49	56
strata(Gtype)=iso w1118 05-09-2017 f	30	30	30	30	54.0667	2.85771	59	52	65
strata(Gtype)=iso w1118 05-09-2017 m	29	29	29	29	53.6552	2.94026	59	41	62
strata(Gtype)=iso w1118 16-07-2018 f	19	19	19	19	44.1053	3.39373	46	43	60
strata(Gtype)=iso w1118 16-07-2018 m	21	21	21	21	45.5714	1.80271	46	43	53
strata(Gtype)=iso w1118 21-09-2017 f	30	30	30	30	39.7	2.66256	41	32	53
strata(Gtype)=iso w1118 21-09-2017 m	30	30	30	30	43.1333	2.5134	46	36	53
############################################################################
#21-09-2017 experiment used larger vials capable of holding 30 flies without crowding
############################################################################
Fig 1B
Gtype*Exp*Sex	records	n.max	n.start	events	*rmean	*se(rmean)	median	0.95LCL	0.95UCL
strata(Gtype)=AttC nora+ 02-05-2019 f	20	20	20	20	45.675	4.0041	47.5	35	56
strata(Gtype)=AttC nora+ 02-05-2019 m	20	20	20	20	51.8	3.83706	56	50	67
strata(Gtype)=AttC nora+ 03-08-2019 f	20	20	20	20	47.6	3.86161	47.5	37	65
strata(Gtype)=AttC nora+ 03-08-2019 m	21	21	21	21	55.7619	3.39728	58	45	67
strata(Gtype)=AttC nora+ 05-11-2017 f	30	30	30	25	63.2833	2.63056	63.5	62	69
strata(Gtype)=AttC nora+ 05-11-2017 m	30	30	30	30	54.3667	2.95315	59	52	65
strata(Gtype)=AttC nora+ 11-12-2019 f	20	20	20	20	61.2	3.945	66	58	77
strata(Gtype)=AttC nora+ 11-12-2019 m	20	20	20	19	70.3944	2.60755	74	70	81
strata(Gtype)=AttC nora+ 21-09-2017 f	29	29	29	29	46.3448	2.78832	46	43	56
strata(Gtype)=AttC nora+ 21-09-2017 m	30	30	30	30	49.4333	1.92336	53	46	56
strata(Gtype)=AttC nora- 11-12-2019 f	40	40	40	38	76.3194	2.33623	93	93	95
strata(Gtype)=AttC nora- 11-12-2019 m	20	20	20	19	75.1053	1.69429	77	70	84
strata(Gtype)=AttC nora- 15-06-2021 f	20	20	20	19	79.2632	1.72499	83	83	87
strata(Gtype)=AttC nora- 15-06-2021 m	20	20	20	20	77.275	1.23616	78	76	83
strata(Gtype)=AttC nora- 18-06-2021 f	20	20	20	20	78.875	1.93193	87	82	91
strata(Gtype)=AttC nora- 18-06-2021 m	20	20	20	20	78.175	1.10469	80	80	82
strata(Gtype)=Bom nora+ 05-11-2017 f	30	30	30	30	52.3333	2.68383	55	48	62
strata(Gtype)=Bom nora+ 05-11-2017 m	30	30	30	30	53.5333	3.41719	63.5	55	65
strata(Gtype)=Bom nora+ 21-09-2017 f	30	30	30	30	45.1333	2.30927	46	43	53
strata(Gtype)=Bom nora+ 21-09-2017 m	31	31	31	31	38.8387	2.47278	43	36	NA
strata(Gtype)=Bom nora- 15-06-2021 f	20	20	20	18	80.6944	1.75468	91	90	94
strata(Gtype)=Bom nora- 15-06-2021 m	20	20	20	20	78.425	2.21508	84	83	85
strata(Gtype)=Bom nora- 18-06-2021 f	20	20	20	19	82.1316	0.280586	91	87	96
strata(Gtype)=Bom nora- 18-06-2021 m	20	20	20	19	79.1579	1.80644	84	82	NA
strata(Gtype)=Bom nora- 23-07-2021 f	20	20	20	20	79.95	1.5692	87	84	91
strata(Gtype)=Bom nora- 23-07-2021 m	20	20	20	18	81.375	0.554457	87	82	89
strata(Gtype)=GrC nora+ 07-07-2019 f	20	20	20	20	39.15	3.17669	40.5	26	52
strata(Gtype)=GrC nora+ 07-07-2019 m	20	20	20	20	42.5	2.2798	43	40	50
strata(Gtype)=GrC nora- 13-08-2021 f	20	20	20	20	75.6	0.609918	75	73	77
strata(Gtype)=GrC nora- 13-08-2021 m	20	20	20	20	67.75	1.04373	66	66	NA
strata(Gtype)=GrC nora- 20-08-2021 f	20	20	20	20	75.325	1.83517	80	73	80
strata(Gtype)=GrC nora- 20-08-2021 m	20	20	20	20	73.525	1.16161	74	70	77
strata(Gtype)=GrC nora- 29-07-2021 f	20	20	20	20	79.475	0.878546	81	81	83
strata(Gtype)=GrC nora- 29-07-2021 m	20	20	20	20	76.575	1.20638	78	74	81
strata(Gtype)=OR-R nora+ 02-05-2019 f	20	20	20	18	65.7632	1.31704	65	65	70
strata(Gtype)=OR-R nora+ 02-05-2019 m	20	20	20	20	58.5	2.22542	57	51	65
strata(Gtype)=OR-R nora+ 11-12-2019 f	20	20	20	19	57.1579	2.58191	60	58	65
strata(Gtype)=OR-R nora+ 11-12-2019 m	20	20	20	20	52.45	3.12928	56	44	63
strata(Gtype)=OR-R nora+ 21-09-2017 f	29	29	29	29	65.7586	1.89226	67	67	70
strata(Gtype)=OR-R nora+ 21-09-2017 m	30	30	30	30	52.3667	1.44028	53	49	56
strata(Gtype)=OR-R nora- 03-08-2019 f	21	21	21	21	74	2.15657	76	74	79
strata(Gtype)=OR-R nora- 03-08-2019 m	20	20	20	18	63.6821	3.73631	72	58	79
strata(Gtype)=OR-R nora- 05-11-2017 f	30	30	30	14	66.2333	4.11033	NA	72	NA
strata(Gtype)=OR-R nora- 05-11-2017 m	30	30	30	14	75.0333	2.00748	NA	76	NA
strata(Gtype)=OR-R nora- 16-07-2018 f	20	20	20	20	77.7	1.83793	84	76	87
strata(Gtype)=OR-R nora- 16-07-2018 m	21	21	21	21	60.9286	2.19107	60	53	71
strata(Gtype)=OR-R nora- 20-03-2019 f	20	20	20	17	74.9118	2.10751	73	71	89
strata(Gtype)=OR-R nora- 20-03-2019 m	20	20	20	17	64.0016	3.43727	68	61	73
strata(Gtype)=OR-R nora- 25-03-2019 f	22	22	22	12	74.9236	3.38657	81	76	NA
strata(Gtype)=OR-R nora- 25-03-2019 m	21	21	21	11	71.0952	2.82737	72	65	NA
strata(Gtype)=iso w1118 nora+ 02-05-2019 f	20	20	20	20	36.85	2.94302	42.5	39	44
strata(Gtype)=iso w1118 nora+ 02-05-2019 m	20	20	20	20	49	2.71662	52	44	58
strata(Gtype)=iso w1118 nora+ 07-07-2019 f	21	21	21	21	43.4762	1.39747	45	40	50
strata(Gtype)=iso w1118 nora+ 07-07-2019 m	21	21	21	21	39.5714	2.48037	43	36	50
strata(Gtype)=iso w1118 nora+ 07-09-2018 f	20	20	20	20	41.65	2.95827	45	33	55
strata(Gtype)=iso w1118 nora+ 07-09-2018 m	21	21	21	21	39.381	2.87414	45	30	53
strata(Gtype)=iso w1118 nora+ 10-09-2018 f	20	20	20	20	39.1	3.21318	46	36	NA
strata(Gtype)=iso w1118 nora+ 10-09-2018 m	20	20	20	20	41.05	2.52237	46	30	50
strata(Gtype)=iso w1118 nora+ 16-07-2018 f	19	19	19	19	44.1053	3.39373	46	43	60
strata(Gtype)=iso w1118 nora+ 16-07-2018 m	21	21	21	21	45.5714	1.80271	46	43	53
strata(Gtype)=iso w1118 nora+ 16-11-2018 f	20	20	20	18	37.3	3.7768	33	31	41
strata(Gtype)=iso w1118 nora+ 16-11-2018 m	20	20	20	11	53.675	6.0285	42	28	NA
strata(Gtype)=iso w1118 nora+ 21-09-2017 f	30	30	30	30	39.7	2.66256	41	32	53
strata(Gtype)=iso w1118 nora+ 21-09-2017 m	30	30	30	30	43.1333	2.5134	46	36	53
strata(Gtype)=iso w1118 nora+ 25-03-2019 f	21	21	21	20	56.1	3.07726	55.5	53	70
strata(Gtype)=iso w1118 nora+ 25-03-2019 m	21	21	21	21	51.9048	3.99824	58	46	67
strata(Gtype)=iso w1118 nora- 11-12-2019 f	20	20	20	20	81.55	0.85213	93	91	NA
strata(Gtype)=iso w1118 nora- 11-12-2019 m	20	20	20	19	71.7172	3.9893	77	70	88
strata(Gtype)=iso w1118 nora- 15-06-2021 f	20	20	20	20	81.35	0.916583	87	85	92
strata(Gtype)=iso w1118 nora- 15-06-2021 m	20	20	20	19	77.4211	2.04291	80	78	83
strata(Gtype)=iso w1118 nora- 18-06-2021 f	20	20	20	20	80.925	0.735931	85.5	82	87
strata(Gtype)=iso w1118 nora- 18-06-2021 m	20	20	20	20	76.9	1.04797	78.5	75	80
strata(Gtype)=iso w1118 nora- 21-12-2019 f	20	20	20	14	80.5	1.36284	90	90	NA
strata(Gtype)=iso w1118 nora- 21-12-2019 m	20	20	20	19	72.8236	2.80851	76	74	83
strata(Gtype)=iso w1118 nora- 25-06-2021 f	20	20	20	20	80.725	0.837761	85.5	82	87
strata(Gtype)=iso w1118 nora- 25-06-2021 m	20	20	20	20	73.325	2.5557	76	73	82
strata(Gtype)=iso w1118 nora- 26-06-2020 f	20	20	20	20	78.75	1.76511	87.5	84	91
strata(Gtype)=iso w1118 nora- 26-06-2020 m	20	20	20	19	65.1609	4.3721	73	70	80
strata(Gtype)=iso w1118 nora- 29-07-2021 f	20	20	20	19	76.6579	2.94409	83	83	88
strata(Gtype)=iso w1118 nora- 29-07-2021 m	20	20	20	20	77.125	1.48487	79.5	78	83

### Sheet: Fig2_individual_mutations
Gtype*Exp*Sex	records	n.max	n.start	events	*rmean	*se(rmean)	median	0.95LCL	0.95UCL
strata(Gtype)=.iso w1118 11-12-2019 f	20	20	20	20	85.55	1.09425	93	91	NA
strata(Gtype)=.iso w1118 11-12-2019 m	20	20	20	19	72.9125	4.17699	77	70	88
strata(Gtype)=.iso w1118 15-06-2021 f	20	20	20	20	84.4	1.1606	87	85	92
strata(Gtype)=.iso w1118 15-06-2021 m	20	20	20	19	78.2632	2.18131	80	78	83
strata(Gtype)=.iso w1118 18-06-2021 f	20	20	20	20	83.25	1.07209	85.5	82	87
strata(Gtype)=.iso w1118 18-06-2021 m	20	20	20	20	77.05	1.09196	78.5	75	80
strata(Gtype)=.iso w1118 21-12-2019 f	20	20	20	14	84.3158	1.66444	90	90	NA
strata(Gtype)=.iso w1118 21-12-2019 m	20	20	20	19	73.2722	2.89544	76	74	83
strata(Gtype)=.iso w1118 25-06-2021 f	20	20	20	20	83.2	1.16533	85.5	82	87
strata(Gtype)=.iso w1118 25-06-2021 m	20	20	20	20	73.85	2.66578	76	73	82
strata(Gtype)=.iso w1118 26-06-2020 f	20	20	20	20	81.4	2.07654	87.5	84	91
strata(Gtype)=.iso w1118 26-06-2020 m	20	20	20	19	65.3469	4.41381	73	70	80
strata(Gtype)=ATM8 03-07-2020 f	12	12	12	11	38.4048	6.13014	47	19	NA
strata(Gtype)=ATM8 03-07-2020 m	9	9	9	9	28.5556	3.67881	24	24	NA
strata(Gtype)=ATM8 10-07-2020 f	6	6	6	5	40.3889	4.06107	40	33	NA
strata(Gtype)=ATM8 10-07-2020 m	12	12	12	12	28.4167	3.62755	29	21	NA
strata(Gtype)=ATM8 20-03-2019 f	12	12	12	12	29.5	3.12805	33	19	NA
strata(Gtype)=ATM8 20-03-2019 m	11	11	11	11	33.0909	1.17448	32	29	NA
strata(Gtype)=ATM8 23-07-2021 f	2	2	2	2	22.5	2.47487	22.5	19	NA
strata(Gtype)=ATM8 23-07-2021 m	6	6	6	6	25.6667	5.87682	25	12	NA
strata(Gtype)=ATM8 25-06-2021 f	18	18	18	18	44.6111	2.92619	46	42	59
strata(Gtype)=ATM8 25-06-2021 m	8	8	8	8	30.875	4.97317	32	28	NA
strata(Gtype)=AttC 11-12-2019 f	20	20	20	19	79.9611	3.65837	93	93	NA
strata(Gtype)=AttC 11-12-2019 m	20	20	20	19	76	1.92087	77	70	84
strata(Gtype)=AttC 15-06-2021 f	20	20	20	19	81	1.92951	83	83	87
strata(Gtype)=AttC 15-06-2021 m	20	20	20	20	77.75	1.34699	78	76	83
strata(Gtype)=AttC 18-06-2021 f	20	20	20	20	81.5	2.21529	87	82	91
strata(Gtype)=AttC 18-06-2021 m	20	20	20	20	78.7	1.24117	80	80	82
strata(Gtype)=AttDSK1-10 02-05-2019 f	20	20	20	19	73.1559	5.04003	83	77	93
strata(Gtype)=AttDSK1-10 02-05-2019 m	20	20	20	20	73.55	4.02646	81	67	86
strata(Gtype)=AttDSK1-10 03-08-2019 f	20	20	20	20	85.55	0.841056	95	93	100
strata(Gtype)=AttDSK1-10 03-08-2019 m	21	21	21	21	75.6667	4.93097	86	83	90
strata(Gtype)=AttDSK1-10 11-12-2019 f	19	19	19	19	80.0526	2.02816	84	79	91
strata(Gtype)=AttDSK1-10 11-12-2019 m	10	10	10	10	81.8	1.30996	81	79	NA
strata(Gtype)=AttDSK1-10 21-12-2019 f	20	20	20	15	78.55	3.62248	87	79	NA
strata(Gtype)=AttDSK1-10 21-12-2019 m	20	20	20	20	78.4	2.89517	83	79	88
strata(Gtype)=AttDSK1-10 26-06-2020 f	20	20	20	20	82.45	2.20281	89	86	94
strata(Gtype)=AttDSK1-10 26-06-2020 m	20	20	20	20	73.35	5.23606	84	80	86
strata(Gtype)=BaraA 15-06-2021 m	20	20	20	20	77.25	3.00239	83	76	90
strata(Gtype)=BaraA 18-06-2021 f	20	20	20	19	76.25	2.79879	77	77	87
strata(Gtype)=BaraA 21-12-2019 f	20	20	20	15	85.6	0.511859	89	88	NA
strata(Gtype)=BaraA 21-12-2019 m	20	20	20	20	62.35	3.38473	67	60	72
strata(Gtype)=BaraA 26-06-2020 f	20	20	20	20	79.4	2.61572	82	80	89
strata(Gtype)=BaraA 26-06-2020 m	20	20	20	20	70.4	2.16841	70	66	80
strata(Gtype)=Bom 15-06-2021 f	20	20	20	18	84.7222	1.99042	91	90	94
strata(Gtype)=Bom 15-06-2021 m	20	20	20	20	80.15	2.39298	84	83	85
strata(Gtype)=Bom 18-06-2021 f	20	20	20	19	85.3684	0.628107	91	87	96
strata(Gtype)=Bom 18-06-2021 m	20	20	20	19	80.8947	2.01915	84	82	NA
strata(Gtype)=Bom 23-07-2021 f	20	20	20	20	83.1	1.85594	87	84	91
strata(Gtype)=Bom 23-07-2021 m	20	20	20	18	84.227	0.947528	87	82	89
strata(Gtype)=Cec 11-12-2019 f	20	20	20	19	84.7368	0.669237	86	84	88
strata(Gtype)=Cec 11-12-2019 m	20	20	20	20	63.3	2.3077	65	60	72
strata(Gtype)=Cec 21-12-2019 f	20	20	20	20	86.3	0.324808	90	88	90
strata(Gtype)=Cec 21-12-2019 m	20	20	20	20	60.2	3.98095	65	55	76
strata(Gtype)=Cec 26-06-2020 f	20	20	20	20	77.15	2.17402	80	80	84
strata(Gtype)=Cec 26-06-2020 m	20	20	20	20	75.2	1.77989	76	73	84
strata(Gtype)=Def 02-05-2019 f	20	20	20	20	65	1.89605	67	67	NA
strata(Gtype)=Def 02-05-2019 m	20	20	20	19	71.6842	2.3254	72	70	81
strata(Gtype)=Def 03-08-2019 f	20	20	20	20	76.75	1.97342	77.5	74	NA
strata(Gtype)=Def 03-08-2019 m	20	20	20	20	65.5	4.08626	70.5	60	81
strata(Gtype)=Def 05-11-2017 f	29	29	29	5	85.069	0.834641	NA	NA	NA
strata(Gtype)=Def 05-11-2017 m	30	30	30	30	60.1667	2.30125	67	55	69
strata(Gtype)=Def 06-11-2021 f	20	20	20	20	81.9	2.28243	86	86	86
strata(Gtype)=Def 06-11-2021 m	20	20	20	20	65.25	0.969214	65	65	65
strata(Gtype)=Def 07-07-2019 f	18	18	18	18	68.2778	4.44847	78	64	82
strata(Gtype)=Def 07-07-2019 m	21	21	21	21	57.2381	3.71545	59	57	66
strata(Gtype)=Def 10-11-2021 f	20	20	20	19	73.3118	2.2328	75	75	NA
strata(Gtype)=Def 10-11-2021 m	20	20	20	20	55.9	1.93507	54	50	61
strata(Gtype)=Def 11-12-2019 f	20	20	20	20	70.55	2.69395	70	67	81
strata(Gtype)=Def 11-12-2019 m	20	20	20	20	69.85	3.27282	75.5	65	84
strata(Gtype)=dnr1[2-133] 23-07-2021 f	20	20	20	20	69.05	1.55479	70	68	75
strata(Gtype)=dnr1[2-133] 23-07-2021 m	20	20	20	20	68.7	3.2211	71.5	66	82
strata(Gtype)=dnr1[2-133] 25-06-2021 f	20	20	20	20	71.6	0.925743	73	70	75
strata(Gtype)=dnr1[2-133] 25-06-2021 m	20	20	20	20	60.4	3.15309	63	61	66
strata(Gtype)=dnr1[2-133] 26-06-2020 f	20	20	20	19	73.1222	3.4166	75	73	82
strata(Gtype)=dnr1[2-133] 26-06-2020 m	20	20	20	19	47.9714	3.56552	45.5	38	61
strata(Gtype)=Dpt 02-05-2019 f	20	20	20	20	80.25	2.59603	84	84	86
strata(Gtype)=Dpt 02-05-2019 m	20	20	20	20	79.3	1.39481	81	79	84
strata(Gtype)=Dpt 03-08-2019 f	20	20	20	20	84.8	0.658027	88	83	93
strata(Gtype)=Dpt 03-08-2019 m	20	20	20	20	66.1	4.13515	74	60	81
strata(Gtype)=Dpt 05-11-2017 f	30	30	30	0	87	0	NA	NA	NA
strata(Gtype)=Dpt 05-11-2017 m	30	30	30	11	82.7333	1.11946	NA	79	NA
strata(Gtype)=Dpt 11-12-2019 f	20	20	20	18	82.4079	3.01224	93	91	95
strata(Gtype)=Dpt 11-12-2019 m	20	20	20	18	74.7333	2.23138	74	72	86
strata(Gtype)=Dpt 16-07-2018 f	20	20	20	20	80.4	1.70499	81	81	84
strata(Gtype)=Dpt 16-07-2018 m	20	20	20	20	71.25	1.73187	74	67	78
strata(Gtype)=Dpt 25-03-2019 f	20	20	20	18	80.3889	1.91669	86	76	91
strata(Gtype)=Dpt 25-03-2019 m	20	20	20	19	77.1579	3.10594	84	79	88
strata(Gtype)=Dpt 26-06-2020 f	20	20	20	20	80.7	1.6157	82	80	84
strata(Gtype)=Dpt 26-06-2020 m	20	20	20	20	68.7	2.08579	70	63	75
strata(Gtype)=DptA[822] 23-07-2021 f	20	20	20	20	81.85	1.11641	82	82	87
strata(Gtype)=DptA[822] 23-07-2021 m	20	20	20	19	80.1053	1.15525	80	80	84
strata(Gtype)=DptA[822] 25-06-2021 f	20	20	20	19	80.1111	2.87196	84	84	87
strata(Gtype)=DptA[822] 25-06-2021 m	20	20	20	19	78.2105	1.30751	80	75	84
strata(Gtype)=DptAS69R 23-07-2021 f	20	20	20	20	64.2	4.66133	73	66	75
strata(Gtype)=DptAS69R 23-07-2021 m	20	20	20	20	76.6	2.45194	80	73	84
strata(Gtype)=DptAS69R 25-06-2021 f	20	20	20	19	84.7895	0.647086	87	84	89
strata(Gtype)=DptAS69R 25-06-2021 m	20	20	20	20	78.45	0.960404	80	75	82
strata(Gtype)=DptAS69R 26-06-2020 f	20	20	20	19	84.2632	0.590047	86	84	86
strata(Gtype)=DptAS69R 26-06-2020 m	20	20	20	20	66.5	2.85438	71.5	66	75
strata(Gtype)=DptB 23-07-2021 f	20	20	20	20	82.15	2.42206	87	87	89
strata(Gtype)=DptB 23-07-2021 m	20	20	20	20	75.05	2.4377	78.5	73	84
strata(Gtype)=DptB 25-06-2021 f	20	20	20	20	80.05	0.858705	80	77	82
strata(Gtype)=DptB 25-06-2021 m	20	20	20	20	82.8	1.35757	84	82	87
strata(Gtype)=DptB 26-06-2020 f	20	20	20	20	81.95	1.25792	84	80	NA
strata(Gtype)=DptB 26-06-2020 m	20	20	20	20	66.8	3.64801	71.5	66	80
strata(Gtype)=DroAtt 02-05-2019 f	20	20	20	20	80.15	1.44096	84	81	84
strata(Gtype)=DroAtt 02-05-2019 m	17	17	17	17	73.7059	3.07661	76	74	83
strata(Gtype)=DroAtt 03-08-2019 f	20	20	20	20	86.5	0.390512	90	90	93
strata(Gtype)=DroAtt 03-08-2019 m	20	20	20	19	78.1053	1.42377	79	79	81
strata(Gtype)=DroAtt 05-11-2017 f	30	30	30	2	83.8333	2.57168	NA	NA	NA
strata(Gtype)=DroAtt 05-11-2017 m	30	30	30	12	80.4333	1.63142	NA	79	NA
strata(Gtype)=DroAtt 11-12-2019 f	20	20	20	20	85.1	1.13556	96	91	NA
strata(Gtype)=DroAtt 11-12-2019 m	20	20	20	20	74.8	1.6025	72	70	81
strata(Gtype)=DroSK4 02-05-2019 f	21	21	21	19	76.5263	1.30706	77	72	NA
strata(Gtype)=DroSK4 02-05-2019 m	24	24	24	24	71.7917	1.82382	72	65	81
strata(Gtype)=DroSK4 03-08-2019 f	20	20	20	19	79.1579	2.19072	83	81	88
strata(Gtype)=DroSK4 03-08-2019 m	20	20	20	20	79.9	1.65816	82	79	86
strata(Gtype)=DroSK4 11-12-2019 f	20	20	20	20	84.85	1.41823	91	88	91
strata(Gtype)=DroSK4 11-12-2019 m	20	20	20	20	77.35	2.3187	81.5	70	88
strata(Gtype)=DroSK4 15-06-2021 f	20	20	20	20	75.5	2.16506	80	73	83
strata(Gtype)=DroSK4 15-06-2021 m	20	20	20	19	78.7895	1.63849	80	76	NA
strata(Gtype)=DroSK4 18-06-2021 f	20	20	20	20	77.55	2.04019	80	80	82
strata(Gtype)=DroSK4 18-06-2021 m	20	20	20	20	78.5	1.68745	80	73	87
strata(Gtype)=Drs 02-05-2019 f	21	21	21	20	76.2	2.77633	82.5	77	84
strata(Gtype)=Drs 02-05-2019 m	20	20	20	20	65.95	1.33131	70	63	70
strata(Gtype)=Drs 03-08-2019 f	20	20	20	19	80.5889	2.57757	88	81	95
strata(Gtype)=Drs 03-08-2019 m	20	20	20	19	77.95	2.57222	81	76	88
strata(Gtype)=Drs 05-11-2017 f	30	30	30	0	87	0	NA	NA	NA
strata(Gtype)=Drs 05-11-2017 m	28	28	28	14	81	1.20356	79	79	NA
strata(Gtype)=Drs 11-12-2019 f	20	20	20	19	78.3611	3.24442	84	84	84
strata(Gtype)=Drs 11-12-2019 m	20	20	20	19	63.7444	5.29199	72	70	81
strata(Gtype)=Dso 15-06-2021 f	20	20	20	19	85.6316	0.745106	90	90	97
strata(Gtype)=Dso 15-06-2021 m	20	20	20	20	75.35	2.78772	78	71	85
strata(Gtype)=Dso 18-06-2021 f	20	20	20	19	85.8421	0.543219	89	89	94
strata(Gtype)=Dso 18-06-2021 m	20	20	20	19	81.5263	1.13949	84	80	89
strata(Gtype)=Dso 25-06-2021 f	20	20	20	20	81.1	3.44013	89	87	91
strata(Gtype)=Dso 25-06-2021 m	20	20	20	20	78.75	2.64941	83	80	87
strata(Gtype)=methuselah 18-06-2021 f	20	20	20	20	72.5	1.47054	75	73	77
strata(Gtype)=methuselah 18-06-2021 m	20	20	20	20	68.9	1.20603	68	66	75
strata(Gtype)=methuselah 23-07-2021 f	20	20	20	20	70.7	1.45619	71.5	66	75
strata(Gtype)=methuselah 23-07-2021 m	20	20	20	20	74.7	1.43892	76	73	80
strata(Gtype)=methuselah 26-06-2020 f	20	20	20	20	74.1	2.40718	78.5	75	82
strata(Gtype)=methuselah 26-06-2020 m	20	20	20	20	67.15	1.89377	68	66	73
strata(Gtype)=Mtk 02-05-2019 f	21	21	21	21	64.2857	3.53611	65	60	77
strata(Gtype)=Mtk 02-05-2019 m	19	19	19	19	69.4737	1.48	70	67	70
strata(Gtype)=Mtk 03-08-2019 f	20	20	20	19	86.2632	0.331555	93	90	95
strata(Gtype)=Mtk 03-08-2019 m	21	21	21	21	82.5238	1.48709	86	83	88
strata(Gtype)=Mtk 05-11-2017 f	30	30	30	8	80.9	2.18752	NA	NA	NA
strata(Gtype)=Mtk 05-11-2017 m	27	27	27	13	81.2222	1.3429	NA	79	NA
strata(Gtype)=Mtk 11-12-2019 f	20	20	20	19	84.6316	1.39689	91	88	93
strata(Gtype)=Mtk 11-12-2019 m	20	20	20	19	82.6316	1.22579	84	84	88
strata(Gtype)=OR-R 03-08-2019 f	21	21	21	21	74.6667	2.30383	76	74	79
strata(Gtype)=OR-R 03-08-2019 m	20	20	20	18	64.0806	3.8535	72	58	79
strata(Gtype)=OR-R 05-11-2017 f	30	30	30	14	68.6333	4.43458	NA	72	NA
strata(Gtype)=OR-R 05-11-2017 m	30	30	30	14	77.4333	2.3222	NA	76	NA
strata(Gtype)=OR-R 16-07-2018 f	20	20	20	20	79.35	2.07999	84	76	87
strata(Gtype)=OR-R 16-07-2018 m	21	21	21	21	61	2.22539	60	53	71
strata(Gtype)=OR-R 20-03-2019 f	20	20	20	17	76.4118	2.4524	73	71	89
strata(Gtype)=OR-R 20-03-2019 m	20	20	20	17	64.2687	3.52983	68	61	73
strata(Gtype)=OR-R 25-03-2019 f	22	22	22	12	75.4876	3.48997	81	76	NA
strata(Gtype)=OR-R 25-03-2019 m	21	21	21	11	71.2381	2.88007	72	65	NA
strata(Gtype)=P{GT}dnr1 20-03-2019 f	22	22	22	12	73.7552	2.09578	79	66	NA
strata(Gtype)=P{GT}dnr1 20-03-2019 m	20	20	20	12	58.5467	3.09719	61	59	NA
strata(Gtype)=P{GT}dnr1 23-07-2021 f	20	20	20	18	55.7861	2.38556	59	54	63
strata(Gtype)=P{GT}dnr1 23-07-2021 m	20	20	20	20	45.8	1.38492	47	45	49
strata(Gtype)=P{GT}dnr1 25-06-2021 f	20	20	20	20	60.3	1.27299	61	59	63
strata(Gtype)=P{GT}dnr1 25-06-2021 m	20	20	20	20	45.95	2.36799	45	40	52
strata(Gtype)=Rel 05-04-2022 f	20	20	20	20	44.2	1.9578	48	45	51
strata(Gtype)=Rel 05-04-2022 m	20	20	20	20	45.8	0.736885	48	45	NA
strata(Gtype)=Rel 07-09-2018 f	21	21	21	21	45.0476	1.67071	48	48	NA
strata(Gtype)=Rel 07-09-2018 m	18	18	18	18	40.4444	1.83118	40	35	NA
strata(Gtype)=Rel 10-09-2018 f	22	22	22	22	44.5909	1.06921	45	45	46
strata(Gtype)=Rel 10-09-2018 m	21	21	21	20	35.3283	1.73885	32	30	42
strata(Gtype)=Rel 20-03-2022 f	20	20	20	20	43.55	1.9805	43	38	50
strata(Gtype)=Rel 20-03-2022 m	20	20	20	20	46.2	1.95397	46.5	43	54
strata(Gtype)=spz 05-11-2017 f	21	21	21	1	86.1429	0.836486	NA	NA	NA
strata(Gtype)=spz 05-11-2017 m	17	17	17	3	76.6471	5.64457	NA	NA	NA
strata(Gtype)=spz 15-06-2021 f	20	20	20	20	51.65	3.97635	58	41	66
strata(Gtype)=spz 15-06-2021 m	20	20	20	19	54.8531	4.21658	60	48	69
strata(Gtype)=spz 18-06-2021 f	20	20	20	16	63.4877	4.09519	68	61	80
strata(Gtype)=spz 18-06-2021 m	20	20	20	20	54.15	2.96755	57.5	52	66

### Sheet: Fig3_combined_mutations
Sex*Gtype*Exp	records	n.max	n.start	events	*rmean	*se(rmean)	median	0.95LCL	0.95UCL
strata(Gtype)=1. iso 13-08-2021 f	20	20	20	17	78.7697	2.72793	82	80	87
strata(Gtype)=1. iso 13-08-2021 m	20	20	20	20	75.4	1.41845	77	73	80
strata(Gtype)=1. iso 18-02-2022 f	20	20	20	20	82.3	0.70746	83	82	87
strata(Gtype)=1. iso 18-02-2022 m	20	20	20	19	77.6842	1.34196	80	77	82
strata(Gtype)=1. iso 20-08-2021 f	20	20	20	20	81.6	1.37913	84	82	87
strata(Gtype)=1. iso 20-08-2021 m	20	20	20	20	72.05	2.25663	73	70	80
strata(Gtype)=1. iso 29-07-2021 f	20	20	20	19	77.9474	3.08735	83	83	88
strata(Gtype)=1. iso 29-07-2021 m	20	20	20	20	77.55	1.57238	79.5	78	83
strata(Gtype)=a. GrA 06-11-2021 f	20	20	20	20	77.4	3.41936	83	79	NA
strata(Gtype)=a. GrA 06-11-2021 m	20	20	20	20	65.9	1.59828	65	65	67
strata(Gtype)=a. GrA 10-11-2021 f	20	20	20	20	76.45	2.53917	82	77	82
strata(Gtype)=a. GrA 10-11-2021 m	20	20	20	20	60.7	3.0109	65.5	61	68
strata(Gtype)=a. GrA 18-02-2022 f	20	20	20	19	80.3158	1.65944	84	80	89
strata(Gtype)=a. GrA 18-02-2022 m	20	20	20	20	65.2	2.04524	66	66	68
strata(Gtype)=b. GrB 13-08-2021 f	20	20	20	20	76.25	2.22809	81	73	87
strata(Gtype)=b. GrB 13-08-2021 m	20	20	20	20	79.15	2.05216	82	80	87
strata(Gtype)=b. GrB 20-08-2021 f	20	20	20	20	69.8	2.22104	73	70	73
strata(Gtype)=b. GrB 20-08-2021 m	20	20	20	20	68.65	2.09795	71.5	66	75
strata(Gtype)=b. GrB 29-07-2021 f	20	20	20	20	73.2	2.08878	74	69	81
strata(Gtype)=b. GrB 29-07-2021 m	20	20	20	20	79	2.68142	84	81	90
strata(Gtype)=c. GrC 13-08-2021 f	20	20	20	20	75.6	0.609918	75	73	77
strata(Gtype)=c. GrC 13-08-2021 m	20	20	20	20	67.75	1.04373	66	66	NA
strata(Gtype)=c. GrC 20-08-2021 f	20	20	20	20	75.45	1.86343	80	73	80
strata(Gtype)=c. GrC 20-08-2021 m	20	20	20	20	73.6	1.19248	74	70	77
strata(Gtype)=c. GrC 29-07-2021 f	20	20	20	20	79.9	0.969278	81	81	83
strata(Gtype)=c. GrC 29-07-2021 m	20	20	20	20	76.75	1.25474	78	74	81
strata(Gtype)=d. GrAB 13-08-2021 f	20	20	20	20	69.55	3.63832	75	59	84
strata(Gtype)=d. GrAB 13-08-2021 m	20	20	20	20	58.4	3.26757	59.5	54	68
strata(Gtype)=d. GrAB 20-08-2021 f	20	20	20	19	76.3444	1.88919	77	77	84
strata(Gtype)=d. GrAB 20-08-2021 m	20	20	20	20	57.6	1.33116	59	59	59
strata(Gtype)=d. GrAB 29-07-2021 f	20	20	20	19	77.8421	1.7976	81	78	83
strata(Gtype)=d. GrAB 29-07-2021 m	15	15	15	15	64	2.32666	67	60	71
strata(Gtype)=e. GrAC 13-08-2021 f	20	20	20	20	79.75	0.830286	80	80	82
strata(Gtype)=e. GrAC 13-08-2021 m	20	20	20	20	75.85	1.90955	78.5	75	82
strata(Gtype)=e. GrAC 20-08-2021 f	20	20	20	19	80.3158	0.640518	82	80	82
strata(Gtype)=e. GrAC 20-08-2021 m	20	20	20	20	79.65	1.42351	82	80	87
strata(Gtype)=e. GrAC 29-07-2021 f	20	20	20	20	81.1	0.628092	82	81	83
strata(Gtype)=e. GrAC 29-07-2021 m	20	20	20	20	79.6	1.22352	81	78	85
strata(Gtype)=f. GrBC 13-08-2021 f	20	20	20	18	79.5	1.49949	81	80	84
strata(Gtype)=f. GrBC 13-08-2021 m	20	20	20	20	61.5	4.21515	66	56	75
strata(Gtype)=f. GrBC 20-08-2021 f	20	20	20	20	75.5	3.11087	80	73	82
strata(Gtype)=f. GrBC 20-08-2021 m	20	20	20	20	65.5	3.13488	66	63	77
strata(Gtype)=f. GrBC 29-07-2021 f	20	20	20	20	79.1	1.55708	81	78	83
strata(Gtype)=f. GrBC 29-07-2021 m	20	20	20	20	73.4	2.3658	75	71	83
strata(Gtype)=g. AMP DADAMD;A 05-11-2017 f	30	30	30	5	76.1333	3.91741	NA	NA	NA
strata(Gtype)=g. AMP DADAMD;A 05-11-2017 m	30	30	30	14	75.6207	3.08246	NA	79	NA
strata(Gtype)=g. AMP DADAMD;A 05-11-2017-b f	29	29	29	2	82.7931	1.69589	NA	NA	NA
strata(Gtype)=g. AMP DADAMD;A 05-11-2017-b m	30	30	30	12	75.2333	3.23133	NA	79	NA
strata(Gtype)=g. AMP DADAMD;A 16-07-2018 f	20	20	20	20	81.15	1.31582	84	81	NA
strata(Gtype)=g. AMP DADAMD;A 16-07-2018 m	20	20	20	20	76.2	2.69035	76	74	87
strata(Gtype)=h. AMP10 06-11-2021 f	20	20	20	20	61.7	1.35481	65	60	65
strata(Gtype)=h. AMP10 06-11-2021 m	20	20	20	20	59.65	1.58946	63.5	56	NA
strata(Gtype)=h. AMP10 07-07-2019 f	21	21	21	18	78.0556	1.70234	80	73	85
strata(Gtype)=h. AMP10 07-07-2019 m	20	20	20	10	64.7	3.09209	61.5	57	NA
strata(Gtype)=h. AMP10 10-11-2021 f	20	20	20	20	63.15	1.97392	66.5	63	68
strata(Gtype)=h. AMP10 10-11-2021 m	20	20	20	20	53.75	2.28131	58	54	61
strata(Gtype)=i. AMP14 06-11-2021 f	20	20	20	20	61.2	2.70241	65	65	65
strata(Gtype)=i. AMP14 06-11-2021 m	20	20	20	20	58.55	1.55961	61	54	NA
strata(Gtype)=i. AMP14 10-11-2021 f	20	20	20	20	59.9	3.04705	61	61	68
strata(Gtype)=i. AMP14 10-11-2021 m	20	20	20	20	57	1.56525	61	58	61
strata(Gtype)=i. AMP14 20-08-2021 f	20	20	20	20	67.5	4.18718	73	70	80
strata(Gtype)=i. AMP14 20-08-2021 m	20	20	20	20	57.55	1.3481	59	59	59
strata(Gtype)=i. AMP14 29-07-2021 f	15	15	15	15	46.7333	3.36316	50	43	53
strata(Gtype)=i. AMP14 29-07-2021 m	20	20	20	20	49.05	1.67403	51.5	48	53
strata(Gtype)=j. GrD 06-11-2021 f	20	20	20	20	74.05	1.50246	75	72	79
strata(Gtype)=j. GrD 06-11-2021 m	20	20	20	19	64.5789	0.543487	65	65	65
strata(Gtype)=j. GrD 10-11-2021 f	20	20	20	20	68.5	2.44898	72	68	75
strata(Gtype)=j. GrD 10-11-2021 m	20	20	20	20	61.1	1.17452	61	61	63
strata(Gtype)=j. GrD 13-08-2021 f	20	20	20	20	74.45	2.04631	76	73	80
strata(Gtype)=j. GrD 13-08-2021 m	20	20	20	20	73.65	3.79952	77	75	84

### Sheet: Fig3Supp_GrA1_vs_GrA2
Gtype*Exp*Sex	n	events	median	0.95LCL	0.95UCL		GrA1 is the original Group A used in Carboni et al. (2022)
GrA1 13-08-2021 f	20	20	73	66	NA		GrA2 uses the additionally recombined DefSK3 2nd chromosome
GrA1 13-08-2021 m	20	20	56.5	45	NA				males	females
GrA1 20-08-2021 f	20	20	66	66	73		Avg median lifespan GrA1	62.75	56.1667	69.3333
GrA1 20-08-2021 m	20	20	59	45	60		Avg median lifespan GrA2	74.25	65.5	83
GrA1 29-07-2021 f	20	20	69	67	NA		Median lifespan rescue (days)	11.5
GrA1 29-07-2021 m	20	20	53	53	NA
GrA2 06-11-2021 f	20	20	83	79	NA
GrA2 06-11-2021 m	20	20	65	65	67
GrA2 10-11-2021 f	20	20	82	77	82
GrA2 10-11-2021 m	20	20	65.5	61	68
GrA2 18-02-2022 f	20	19	84	80	89
GrA2 18-02-2022 m	20	20	66	66	68

### Sheet: Fig4_ABX_flies
Gtype*Sex*Exp	records	n.max	n.start	events	*rmean	*se(rmean)	median	0.95LCL	0.95UCL
strata(Gtype)=1. iso 07-02-2022 f	20	20	20	19	79.4676	2.02884	84	81	88
strata(Gtype)=1. iso 07-02-2022 m	20	20	20	18	73.1667	1.33391	73	68	77
strata(Gtype)=1. iso 19-12-2021 f	20	20	20	20	82.85	0.579978	87	85	89
strata(Gtype)=1. iso 19-12-2021 m	20	20	20	18	79.5	1.15001	82	75	85
strata(Gtype)=1. iso 26-01-2022 f	20	20	20	20	78.3	2.94966	86	84	89
strata(Gtype)=1. iso 26-01-2022 m	20	20	20	18	75.9444	0.979645	75	72	80
strata(Gtype)=i. AMP14 07-02-2022 f	20	20	20	20	60.65	2.97429	61.5	56	70
strata(Gtype)=i. AMP14 07-02-2022 m	20	20	20	17	65.4841	2.42389	65	63	77
strata(Gtype)=i. AMP14 19-12-2021 f	17	17	17	15	71.2674	2.65653	73	66	85
strata(Gtype)=i. AMP14 19-12-2021 m	20	20	20	16	67.5929	4.81813	75	71	82
strata(Gtype)=i. AMP14 26-01-2022 f	20	20	20	18	68.5643	2.96485	72	68	82
strata(Gtype)=i. AMP14 26-01-2022 m	20	20	20	18	70.1133	2.27948	72	65	80
strata(Gtype)=j. Rel 07-02-2022 f	20	20	20	20	29.5	2.78882	35	28	39
strata(Gtype)=j. Rel 07-02-2022 m	20	20	20	17	34.79	1.4922	37	32	39
strata(Gtype)=j. Rel 19-12-2021 f	20	20	20	20	37	2.5865	38	36	47
strata(Gtype)=j. Rel 19-12-2021 m	20	20	20	17	42.65	2.76546	45	36	NA
strata(Gtype)=j. Rel 26-01-2022 f	20	20	20	20	45.95	1.76702	48	40	51
strata(Gtype)=j. Rel 26-01-2022 m	21	21	21	18	49.6708	2.49072	49	42	61

### Sheet: FigS1_29C_exp
Gtype*Sex*Exp	records	n.max	n.start	events	*rmean	*se(rmean)	median	0.95LCL	0.95UCL
strata(Gtype)=1. iso 05-04-2022 f	20	20	20	20	35.3	1.52168	36	34	38
strata(Gtype)=1. iso 05-04-2022 m	20	20	20	20	39	0.6	41	38	41
strata(Gtype)=1. iso 20-03-2022 f	20	20	20	20	39.1	0.359861	38	38	43
strata(Gtype)=1. iso 20-03-2022 m	20	20	20	20	37.45	0.892959	38	38	41
strata(Gtype)=1. iso 24-03-2022 f	20	20	20	20	37.4	1.78382	43	41	NA
strata(Gtype)=1. iso 24-03-2022 m	20	20	20	20	35.55	0.875999	34	34	39
strata(Gtype)=2. OR-R 05-04-2022 f	20	20	20	20	39	1.48155	43	43	45
strata(Gtype)=2. OR-R 05-04-2022 m	20	20	20	18	33.2222	0.924814	34	30	36
strata(Gtype)=2. OR-R 20-03-2022 f	20	20	20	18	38.6794	1.6009	43	41	45
strata(Gtype)=2. OR-R 20-03-2022 m	20	20	20	18	35.2	1.11546	38	33	41
strata(Gtype)=2. OR-R 24-03-2022 f	18	18	18	18	38.2778	1.99352	43	41	46
strata(Gtype)=2. OR-R 24-03-2022 m	20	20	20	16	31.5533	1.34566	34	29	37
strata(Gtype)=3. AMP14 05-04-2022 f	14	14	14	14	22.0714	1.34947	25	22	NA
strata(Gtype)=3. AMP14 05-04-2022 m	16	16	16	16	20.875	0.543965	20	20	NA
strata(Gtype)=3. AMP14 20-03-2022 f	19	19	19	19	27.7368	0.406608	27	27	29
strata(Gtype)=3. AMP14 20-03-2022 m	20	20	20	20	26.4	0.584808	27	NA	NA
strata(Gtype)=3. AMP14 24-03-2022 f	20	20	20	20	24.65	0.785096	26	23	27
strata(Gtype)=3. AMP14 24-03-2022 m	20	20	20	20	23	0.681909	23	23	23
strata(Gtype)=4. iso Rel 05-04-2022 f	20	20	20	20	20	0	20	NA	NA
strata(Gtype)=4. iso Rel 05-04-2022 m	20	20	20	20	19.85	0.146202	20	NA	NA
strata(Gtype)=4. iso Rel 20-03-2022 f	20	20	20	20	21.3	0.469574	22	NA	NA
strata(Gtype)=4. iso Rel 20-03-2022 m	20	20	20	20	19.25	0.974359	22	19	NA
strata(Gtype)=4. iso Rel 24-03-2022 f	20	20	20	20	17.5	0.364005	18	NA	NA
strata(Gtype)=4. iso Rel 24-03-2022 m	20	20	20	20	18	0	18	NA	NA
strata(Gtype)=5. mth[1] 05-04-2022 f	20	20	20	20	38.5	0.610328	39.5	36	NA
strata(Gtype)=5. mth[1] 05-04-2022 m	20	20	20	19	38.2105	0.593496	38	36	NA
strata(Gtype)=5. mth[1] 20-03-2022 f	20	20	20	20	39.95	0.319961	43	38	43
strata(Gtype)=5. mth[1] 20-03-2022 m	20	20	20	20	37.4	0.438178	38	36	38
strata(Gtype)=5. mth[1] 24-03-2022 f	20	20	20	20	36.9	0.780705	37	34	41
strata(Gtype)=5. mth[1] 24-03-2022 m	20	20	20	20	34.2	0.680441	34	34	37
strata(Gtype)=6. dnr1[2-133] 05-04-2022 f	20	20	20	18	35.4412	1.80224	38	36	NA
strata(Gtype)=6. dnr1[2-133] 05-04-2022 m	20	20	20	6	34.4	2.3658	NA	NA	NA
strata(Gtype)=6. dnr1[2-133] 20-03-2022 f	20	20	20	20	37.1	0.747997	38	38	38
strata(Gtype)=6. dnr1[2-133] 20-03-2022 m	20	20	20	20	27.65	1.71359	29.5	27	33
strata(Gtype)=6. dnr1[2-133] 24-03-2022 f	20	20	20	20	35.85	1.13858	35.5	34	NA
strata(Gtype)=6. dnr1[2-133] 24-03-2022 m	20	20	20	20	31.75	0.916174	32	32	34
############################################################################
#05-04-2022 experiment two vials dropped (OR-R and dnr1 males) causing significant mortality, data censored at 25 days
############################################################################

### Sheet: FigS2_Gal4UAS
Sex*Gtype*Exp	records	n.max	n.start	events	*rmean	*se(rmean)	median	0.95LCL	0.95UCL
strata(Gtype)=.OR-R 01-07-2019 f	20	20	20	6	68.3333	3.96279	66.5	58	NA
strata(Gtype)=.OR-R 01-07-2019 m	20	20	20	20	56.45	2.74361	57	56	63
strata(Gtype)=.OR-R 20-03-2019 f	40	40	40	32	62.4995	3.33208	63	54	73
strata(Gtype)=.OR-R 20-03-2019 m	40	40	40	37	57.1846	2.53535	58	56	65
strata(Gtype)=.OR/Repo 01-07-2019 f	20	20	20	20	78.75	1.63841	75	73	86
strata(Gtype)=.OR/Repo 01-07-2019 m	20	20	20	20	59.8	2.22666	58	56	70
strata(Gtype)=.OR/Repo 20-03-2019 f	20	20	20	20	82.2	0.95551	82.5	79	84
strata(Gtype)=.OR/Repo 20-03-2019 m	20	20	20	20	58.1	1.93507	57	56	67
strata(Gtype)=Act>Def-IR 01-07-2019 f	22	22	22	21	61.675	2.6154	63	58	70
strata(Gtype)=Act>DptA-IR 20-03-2019 f	33	33	33	30	78.2667	2.61063	85.5	80	89
strata(Gtype)=Act>DptA-IR 20-03-2019 m	22	22	22	22	76.8636	2.80296	81.5	73	89
strata(Gtype)=Act>DptB-IR 20-03-2019 f	20	20	20	20	56.1	3.06178	52	49	70
strata(Gtype)=Act>DptB-IR 20-03-2019 m	20	20	20	17	55.7647	1.65027	56	53	58
strata(Gtype)=Act>Drs-IR 20-03-2019 f	15	15	15	10	78.75	6.03594	92	87	NA
strata(Gtype)=Act>Drs-IR 20-03-2019 m	16	16	16	16	67.1875	5.39619	75.5	59	87
strata(Gtype)=Act>Mtk-IR 01-07-2019 f	15	15	15	14	79.2143	2.81972	81.5	75	NA
strata(Gtype)=Act>Mtk-IR 01-07-2019 m	16	16	16	16	63.75	4.86256	68.5	65	NA
strata(Gtype)=OR/Act 01-07-2019 f	20	20	20	20	60.65	1.35143	60.5	56	67
strata(Gtype)=OR/Act 01-07-2019 m	18	18	18	18	59.3333	1.8609	58	53	63
strata(Gtype)=OR/Act 20-03-2019 f	20	20	20	20	54.45	3.01287	53	51	63
strata(Gtype)=OR/Act 20-03-2019 m	21	21	21	21	64.4762	1.47022	65	60	72
strata(Gtype)=OR/Def-IR 01-07-2019 f	20	20	20	13	79.0769	1.61524	77	75	NA
strata(Gtype)=OR/Def-IR 01-07-2019 m	20	20	20	20	55.6	2.93036	56	49	67
strata(Gtype)=OR/DptA-IR 20-03-2019 f	40	40	40	36	72.1971	2.10198	75	70	79
strata(Gtype)=OR/DptA-IR 20-03-2019 m	39	39	39	37	59.7059	2.67526	58	56	70
strata(Gtype)=OR/DptB-IR 20-03-2019 f	20	20	20	19	76.3684	1.53304	77	74	84
strata(Gtype)=OR/DptB-IR 20-03-2019 m	21	21	21	21	65.5714	3.86892	67	65	79
strata(Gtype)=OR/Drs-IR 20-03-2019 f	20	20	20	17	87.4118	0.771727	92	89	94
strata(Gtype)=OR/Drs-IR 20-03-2019 m	20	20	20	18	65.3889	3.29903	68.5	61	78
strata(Gtype)=OR/Mtk-IR 01-07-2019 f	18	18	18	18	76.2778	0.922308	77	73	79
strata(Gtype)=OR/Mtk-IR 01-07-2019 m	20	20	20	20	49.75	3.08292	43	42	63
strata(Gtype)=Repo>Def-IR 01-07-2019 f	19	19	19	18	83.7222	1.52106	87	81	93
strata(Gtype)=Repo>DptA-IR 20-03-2019 f	37	37	37	32	77.8045	1.43689	77	73	82
strata(Gtype)=Repo>DptA-IR 20-03-2019 m	39	39	39	34	60.2037	3.01571	63	54	77
strata(Gtype)=Repo>DptB-IR 20-03-2019 f	20	20	20	20	79.7	1.56381	81	72	86
strata(Gtype)=Repo>DptB-IR 20-03-2019 m	20	20	20	20	53.7	3.46129	53.5	42	65
strata(Gtype)=Repo>Drs-IR 20-03-2019 f	20	20	20	18	80	3.34073	87	78	92
strata(Gtype)=Repo>Drs-IR 20-03-2019 m	20	20	20	17	75.75	3.16724	80	73	82
strata(Gtype)=Repo>Mtk-IR 01-07-2019 f	19	19	19	19	78.7895	1.53911	77	73	88

### Sheet: FigS4_Repo_Rel-IR
Gtype*Sex*Exp	records	n.max	n.start	events	*rmean	*se(rmean)	median	0.95LCL	0.95UCL
strata(Gtype)=.Repo>Rel-IR 05-04-2022 f	20	20	20	20	53.7	1.0538	55	51	55
strata(Gtype)=.Repo>Rel-IR 05-04-2022 m	20	20	20	20	61.3	1.41792	62	62	64
strata(Gtype)=.Repo>Rel-IR 20-03-2022 f	19	19	19	19	58.3158	1.4299	57	54	64
strata(Gtype)=.Repo>Rel-IR 20-03-2022 m	20	20	20	18	66.6944	1.66349	66	64	NA
strata(Gtype)=.Repo>Rel-IR 25-03-2022 f	20	20	20	20	53.85	2.27077	58	55	NA
strata(Gtype)=.Repo>Rel-IR 25-03-2022 m	20	20	20	20	59.35	3.59185	65	61	69
strata(Gtype)=OR-R 05-04-2022 f	20	20	20	18	73.5556	0.585168	80	76	85
strata(Gtype)=OR-R 05-04-2022 m	20	20	20	20	57.5	1.16297	57	55	62
strata(Gtype)=OR-R 20-03-2022 f	17	17	17	17	73.5294	0.584504	80	78	NA
strata(Gtype)=OR-R 20-03-2022 m	20	20	20	20	57.075	3.14171	59.5	57	68
strata(Gtype)=OR-R 25-03-2022 f	20	20	20	18	70.875	2.60861	74	74	76
strata(Gtype)=OR-R 25-03-2022 m	20	20	20	19	57.8421	2.09241	61	53	67
strata(Gtype)=OR>Rel-IR 05-04-2022 f	20	20	20	19	59.2556	0.969475	62	59	NA
strata(Gtype)=OR>Rel-IR 05-04-2022 m	21	21	21	21	47.119	3.84889	51	31	62
strata(Gtype)=OR>Rel-IR 20-03-2022 f	16	16	16	16	74.5	0	89	85	NA
strata(Gtype)=OR>Rel-IR 20-03-2022 m	13	13	13	12	69.625	4.40924	78	75	NA
strata(Gtype)=OR>Rel-IR 25-03-2022 f	20	20	20	5	74.5	0	NA	NA	NA
strata(Gtype)=OR>Rel-IR 25-03-2022 m	18	18	18	18	66.3889	2.38842	69	67	72
strata(Gtype)=RelE20 05-04-2022 f	20	20	20	20	44.2	1.9578	48	45	51
strata(Gtype)=RelE20 05-04-2022 m	20	20	20	20	45.8	0.736885	48	45	NA
strata(Gtype)=RelE20 20-03-2022 f	20	20	20	20	43.55	1.9805	43	38	50
strata(Gtype)=RelE20 20-03-2022 m	20	20	20	20	46.2	1.95397	46.5	43	54
strata(Gtype)=Repo>OR 05-04-2022 f	20	20	20	20	73.125	0.595688	76	73	80
strata(Gtype)=Repo>OR 05-04-2022 m	22	22	22	21	60.0432	2.56224	62	59	66
strata(Gtype)=Repo>OR 20-03-2022 f	19	19	19	19	74.5	0	89	87	92
strata(Gtype)=Repo>OR 20-03-2022 m	20	20	20	20	64.2	1.75834	64	59	73
strata(Gtype)=Repo>OR 25-03-2022 f	20	20	20	16	74.475	0.024367	83	81	86
strata(Gtype)=Repo>OR 25-03-2022 m	20	20	20	20	62.9	1.83834	62	61	69
############################################################################
#25-03-2022 experiment, 15 flies were still alive from OR-R females at the time this experiment was censored (COVID-19 complications prevented timely flipping).
############################################################################
