## Supplementary material for "Antimicrobial peptides do not directly contribute to aging in *Drosophila*, but improve lifespan by preventing dysbiosis": File S2

### Sheet: README
Tabs related to Table S1 present the data informing this table (1 experiment involving 4 wild types) with data normalized either to the bodies or heads of 5 day old flies. Data are presented as either Log2 fold expression differences (top) or relative times expression (bottom).
Tabs with the format "Xdpe_YFood" refer to AMP expression specifically in the heads of aged flies reared either on Lemaitre lab standard food, or food containing Molasses according to the recipe used by Brian McCabe's lab (EPFL). These data (20 heads/sample) were analyzed as relative times expression within experiment, compared to a 3dpe w1118 control sample. A different 3dpe w1118 control sample…
Lack of AMP induction in heads with aging
Previous studies have reported a significant effect of Imd pathway activation in the brain over aging, correlated with neurodegenerative lesions. In our hands, monitoring the heads and bodies of four wild-type backgrounds across different experiments, we saw very little induction of AMPs in the head with aging. When we did see higher levels of AMPs in the head after aging, this was typically in f…

### Sheet: TableS1_5B_baseline
Values represent Log2 fold change of that column relative to that gene's column at 5dpe in the body only																		Symbol		Definition
																		B	=	body
Wild-type	5B-Dpt	5H-Dpt	40B-Dpt	40H-Dpt	5B-Drs	5H-Drs	40B-Drs	40H-Drs	5B-AttA	5H-AttA	40B-AttA	40H-AttA	5B-Drc	5H-Drc	40B-Drc	40H-Drc		H	=	head
OR-R	0	1.92	3.27	4.39	0	0.98	2.77	-1.52	0	10.67	10.13	2.65	0	9.27	8.28	3.96		5	=	5 days post-eclosion
Exelexis	0	0.98	7.05	5.58	0	-3.49	-0.01	-1.05	0	1.62	5.11	1.93	0	2.63	6.74	7.5		40	=	40 days post-eclosion
w1118 VDRC	0	-2.39	2.28	2.65	0	2.44	-3.24	0.92	0	1.41	2.69	1.48	0	-0.71	0.98	3.87		Dpt	=	Diptericin A (CG12763)
Canton S	0	0.84	2.26	0.85	0	-0.77	1.19	0.63	0	1.6	4.28	2.41	0	1.07	-1.14	-0.96		Drs	=	Drosomycin (CG10810)
																		AttA	=	Attacin A (CG10146)
																		Drc	=	Drosocin (CG10816)
Values represent relative times change of that column relative to that gene's column at 5dpe in the body only
Wild-type	5B-Dpt	5H-Dpt	40B-Dpt	40H-Dpt	5B-Drs	5H-Drs	40B-Drs	40H-Drs	5B-AttA	5H-AttA	40B-AttA	40H-AttA	5B-Drc	5H-Drc	40B-Drc	40H-Drc
OR-R	1	3.78423	9.64646	20.9663	1	1.97247	6.82108	0.348686	1	1629.26	1120.56	6.27667	1	617.374	310.834	15.5625
Exelexis	1	1.97247	132.514	47.8352	1	0.0890031	0.993092	0.482968	1	3.07375	34.5353	3.81055	1	6.19026	106.891	181.019
w1118 VDRC	1	0.190782	4.85678	6.27667	1	5.42642	0.105843	1.89212	1	2.65737	6.45313	2.78949	1	0.61132	1.97247	14.6213
Canton S	1	1.79005	4.78991	1.8025	1	0.586417	2.28153	1.54756	1	3.03143	19.4271	5.31474	1	2.09943	0.45376	0.514057

### Sheet: TableS1_5H_baseline
Values represent Log2 fold change of that column relative to that gene's column at 5dpe in the head only																		Symbol		Definition
																		B	=	body
Wild-type	5B-Dpt	5H-Dpt	40B-Dpt	40H-Dpt	5B-Drs	5H-Drs	40B-Drs	40H-Drs	5B-AttA	5H-AttA	40B-AttA	40H-AttA	5B-Drc	5H-Drc	40B-Drc	40H-Drc		H	=	head
OR-R	-1.92	0	1.35	2.47	-0.98	0	1.79	-2.5	-10.67	0	-0.54	-8.02	-9.27	0	-0.99	-5.31		5	=	5 days post-eclosion
Exelexis	-0.98	0	6.07	4.6	3.49	0	3.48	2.44	-1.62	0	3.49	0.31	-2.63	0	4.11	4.87		40	=	40 days post-eclosion
w1118 VDRC	2.39	0	4.67	5.04	-2.44	0	-5.68	-1.52	-1.41	0	1.28	0.07	0.71	0	1.69	4.58		Dpt	=	Diptericin A (CG12763)
Canton S	-0.84	0	1.42	0.01	0.77	0	1.96	1.4	-1.6	0	2.68	0.81	-1.07	0	-2.21	-2.03		Drs	=	Drosomycin (CG10810)
																		AttA	=	Attacin A (CG10146)
																		Drc	=	Drosocin (CG10816)
Values represent relative times change of that column relative to that gene's column at 5dpe in the head only
Wild-type	5B-Dpt	5H-Dpt	40B-Dpt	40H-Dpt	5B-Drs	5H-Drs	40B-Drs	40H-Drs	5B-AttA	5H-AttA	40B-AttA	40H-AttA	5B-Drc	5H-Drc	40B-Drc	40H-Drc
OR-R	0.264255	1	2.54912	5.54044	0.50698	1	3.45815	0.176777	0.000613776	1	0.687771	0.00385247	0.00161976	1	0.503478	0.0252076
Exelexis	0.50698	1	67.1819	24.2515	11.2356	1	11.1579	5.42642	0.325335	1	11.2356	1.23971	0.161544	1	17.2677	29.2426
w1118 VDRC	5.24157	1	25.4572	32.8996	0.184284	1	0.0195052	0.348686	0.376312	1	2.42839	1.04972	1.6358	1	3.22657	23.9176
Canton S	0.558644	1	2.67586	1.00696	1.70527	1	3.89062	2.63902	0.329877	1	6.40856	1.75321	0.476319	1	0.216134	0.244855

### Sheet: 8dpe_LemaitreFood
	3dpe					8dpe					8dpe					8dpe
Gene	W1118 3dpe control					w1118					UAS DNR1					Oregon
AttC	1	1	1			1.75	1.98	1.29			1.94082	0.948246	1.32489			2.72578	2.1	1.98
Mtk	1	1	1			2.32	2.3	1.667			1.23685	1.56193	1.45032			2.14851	2.3429	2.12
Drs	1	1	1			1.9	2.02	1.57			1.28639	1.39474	1.4323			1.98618	2.0245	1.86

### Sheet: 15dpe_LemaitreFood
	3dpe					15dpe					15dpe					15dpe
Gene	W1118 3dpe control					w1118					UAS DNR1					Oregon
AttC	1	1	1			4.01853	6.61924	5.48265			1.56	3.6	4.48265			2.01	5.6	4.48265
Mtk	1	1	1			1.16743	1.33793	1.34987			1.34	1.5	1.976			1.1	2.5	1.04
Drs	1	1	1			1.28343	1.62076	1.49287			1.1	1.2	1.49			1.3	1.42	1.29

### Sheet: 30dpe_LemaitreFood
	3dpe					30dpe					30dpe					30dpe
Gene	W1118 3dpe control					w1118					UAS DNR1					Oregon
AttC	1	1	1			6.75	7.07667	6.08739			6.09387	7.83298	6.98604			7.51	5	6.78783
Mtk	1	1	1			3.80667	4.84	3.20983			4.34	3.32893	2.96893			3.7	6.5	4.83716
Drs	1	1	1			6.37667	6.64667	5.97836			7.39248	5.19	6.54835			4.32667	4	5.02387

### Sheet: 15dpe_MolassesFood
	3dpe					15dpe					15dpe					15dpe
Gene	W1118 3dpe control					w1118					UAS DNR1					Oregon
AttC	1	1	1			0.12807	3.10588	1.98733			0.240649	1.84038	1.34416			0.328983	4.08434	2.93893
Mtk	1	1	1			5.48313	3.98616	4.76389			0.609205	2.75108	2.19898			4.48934	4.90239	3.76389
Drs	1	1	1			0.732043	0.17254	0.673922			1.7593	0.261521	0.973179			0.632043	0.27254	0.619048

### Sheet: 30dpe_MolassesFood
	3dpe					30dpe					30dpe					30dpe
Gene	W1118 3dpe control					w1118					UAS DNR1					Oregon
AttC	1	1	1			1.46409	2.86791	3.18297			1.04247	1.99308	2.01239			2.35293	2.69202	2.34372
Mtk	1	1	1			0.784584	2.04911	1.98174			0.397768	2.04202	1.87632			0.984585	3.90379	2.39049
Drs	1	1	1			0.265172	0.273573	0.473126			0.150205	0.192776	0.309891			0.365827	0.782644	0.502398
