## Supplementary material for "Antimicrobial peptides do not directly contribute to aging in *Drosophila*, but improve lifespan by preventing dysbiosis": File S3

### Sheet: Fly Stocks
Stock	Gentoype	DrosDel	Reference
iso w[1118]	DrosDel wild-type	Yes	Ferreira et al. (2014)
AttC	AttC[Mi]	Yes	Hanson et al. (2019; eLife)
AttD	AttD[SK1]	Yes	Hanson et al. (2019; eLife)
BaraA	BaraA[SW1]	Yes	Hanson et al. (2021)
Bom	Bom[Δ55C]	Yes	Hanson et al. (2019; eLife)
Cec	Cec[ΔA-C]	Yes	Carboni et al. (2022)
Def	Def[SK3]	Yes	Parvy et al. (2019)
Dpt[SK1]	Dpt[SK1]	Yes	Hanson et al. (2019; eLife)
DptA[∆822]	DptA[Δ822]	Yes	https://www.biorxiv.org/content/10.1101/2022.12.23.521774v2
DptA[S69R]	DptA[S69R]	Yes	https://www.biorxiv.org/content/10.1101/2022.12.23.521774v2
DptB	DptB[KO]	Yes	Barajas-Azpeletas et al. (2018)
Dro-AttAB	Dro-AttAB[SK2]	Yes	Hanson et al. (2019; eLife)
Dro[SK4]	Dro[SK4]	Yes	Hanson et al. (2019; eLife)
Drs	Drs[R1]	Yes	Hanson et al. (2019; eLife)
Dso	Δdaisho	Yes	Cohen et al. (2020)
Mtk	Mtk[R1]	Yes	Hanson et al. (2019; eLife)
Rel	Rel[E20]	Yes	Ferreira et al. (2014)
spz	spz[rm7]	Yes	Ferreira et al. (2014)
Gr A	Group A (Def[SK3], Cec[ΔA-C])	Yes	Carboni et al. (2022)
Gr B	Group B (AttC[Mi], Dro-AttAB[SK2], Dpt[SK1]; AttD[SK1])	Yes	Hanson et al. (2019; eLife)
Gr C	Group C (Mtk[R1];Drs[R1])	Yes	Hanson et al. (2019; eLife)
Gr AB	Group AB (Def[SK3], AttC[Mi], Dro-AttAB[SK2], Dpt[SK1]; AttD[SK1], Cec[ΔA-C])	Yes	Carboni et al. (2022)
Gr AC	Group AC (Def[SK3], Mtk[R1]; Drs[R1], Cec[ΔA-C])	Yes	Carboni et al. (2022)
Gr BC	Group BC (AttC[Mi], Dro-AttAB[SK2], Mtk[R1], Dpt[SK1]; Drs[R1], AttD[SK1])	Yes	Hanson et al. (2019; eLife)
ΔAMP10 (Cec+)	Def[SK3], AttC[Mi], Dro-AttAB[SK2], Mtk[R1], Dpt[SK1]; Drs[R1], AttD[SK1]	Yes	Hanson et al. (2019; eLife)
ΔAMP14	Def[SK3], AttC[Mi], Dro-AttAB[SK2], Mtk[R1], Dpt[SK1]; Drs[R1], AttD[SK1], Cec[ΔA-C]	Yes	Carboni et al. (2022)
Gr D	ΔBaraA[SW1], Δdaisho	Yes	This study
ATM[8]	ATM[8], e-	No	Petersen et al. (2013)
dnr1[2-133]	dnr1[2-133]	No	Cao et al. (2013)
Mth[1]	Mth[1]	No	Serroude et al. (1998)
OR-R	Oregon-R	No	as used in Hanson et al. (2019; eLife)
Acitn-Gal4	Actin5C-Gal4/Cyo-GFP parent	No	as used in Hanson et al. (2019; eLife)
Repo-Gal4	Repo-Gal4/TM3,sb parent	No	Bruno Lemaitre
Def-IR	BDSC #29524	No	Perkins et al. (2015)
DptA-IR	BDSC #53923	No	Perkins et al. (2015)
DptB-IR	BDSC #28975	No	Perkins et al. (2015)
Drs-IR	BDSC #55391	No	Perkins et al. (2015)

### Sheet: qPCR primers
Primers used for qPCR
Gene	Source	Name	Sequence	Notes
DptA	Hanson et al. (2016)	DptA-HanF	ATGCCCGACGACATGACCAT
		DptA-HanR	TTGTCGGTGGTCCACACCTT
Drs	Bruno Lemaitre	Drom-F	CGTGAGAACCTTTTCCAATATGAT
		Drom-R	TCCCAGGACCACCAGCAT
Dro	Hanson et al. (2016)	Dro-161F	ACTGGCCATCGAGGATCACC
		Dro-246R	TCTCCGCGGTATGCACACAT
Attacin A	Bruno Lemaitre	AttA F	CCCGGAGTGAAGGATG
		AttA R	GTTGCTGTGCGTCAAG
Rp49	Bruno Lemaitre	RpL32 F	GCCGCTTCAAGGGACAGTATCTG	aka RpL32
		RpL32 R	AAACGCGGTTCTGCATGAG
Nora virus	Luis Teixeira	Nora F	TTCTTGTCCGGTGTATCCTGTATC	putative replicase and capsid protein
		Nora R	AACCTCGTAGCAATCCTCTCAAG
