## Supplementary material for "Antimicrobial peptides do not directly contribute to aging in *Drosophila*, but improve lifespan by preventing dysbiosis": File S5: Fig4.xlsx

### Sheet: ABX summary for Prism
MALES	Experiment	19-12-2021	26-01-2022	07-02-2022	19-12-2021	26-01-2022	07-02-2022	19-12-2021	26-01-2022	07-02-2022	19-12-2021	26-01-2022	07-02-2022
	dpe	iso w1118			ΔAMP10 (Cec+)			ΔAMP14			RelE20
	5	0.683333	0.916667	0.866667	0.701754	0.916667	0.683333	0.526316	0.783333	0.766667	0.616667	0.8	0.5
	40	0.574074	0.45	0.4	0.280702	0.466667	0.444444	0.208333	0.35	0.416667	0	0.047619	0
	50	0.240741	0.22807	0.15	0.122807	0.15	0.166667	0.175439	0.277778	0.4	0	0	0
	60	0.203704	0.0877193	0.0877193	0.0392157	0	0.047619	0	0.047619	0.0625	0	0	0
FEMALES	Experiment	19-12-2021	26-01-2022	07-02-2022	19-12-2021	26-01-2022	07-02-2022	19-12-2021	26-01-2022	07-02-2022	19-12-2021	26-01-2022	07-02-2022
	dpe	iso w1118			ΔAMP10 (Cec+)			ΔAMP14			RelE20
	5	0.816667	0.833333	0.766667	0.816667	0.866667	0.578947	0.625	0.754386	0.75	0.533333	0.766667	0.0392157
	40	0.45	0.54386	0.433333	0.216667	0.291667	0.148148	0.3125	0.407407	0.421053	0	0.025641	0
	50	0.0833333	0.215686	0.298246	0.0166667	0.0714286	0.104167	0.0625	0.229167	0.235294	0	0	0
	60	0.1	0.0196078	0.0925926	0	0	0	0	0.0238095	0	0	0	0

### Sheet: 19-12-2021
MALES		not incl.
dpe	iso w1118	dAMP10	dAMP14	RelE20
5	0.683333	0.701754	0.526316	0.616667
40	0.574074	0.280702	0.208333	0
50	0.240741	0.122807	0.175439	0
60	0.203704	0.0392157	0	0
FEMALES		not incl
dpe	iso w1118	dAMP10	dAMP14	RelE20
5	0.816667	0.816667	0.625	0.533333
40	0.45	0.216667	0.3125	0
50	0.0833333	0.0166667	0.0625	0
60	0.1	0	0	0
FEMALES	iso w1118	dAMP10	dAMP14	RelE20		MALES	iso w1118	dAMP10	dAMP14	RelE20
flies total	20	20	16	20		flies total	20	19	19	20
5dpe	15	18	10	11		5dpe	13	12	10	12
	15	15	7	12			16	15	10	13
	19	16	13	9			12	13	10	12
	0.816667	0.816667	0.625	0.533333			0.683333	0.701754	0.526316	0.616667
flies total	20	20	16	9		flies total	18	19	16	9
40dpe	9	5	6	0		40dpe	9	5	4	0
	9	2	6	0			11	5	3	0
	9	6	3	0			11	6	3	0
	0.45	0.216667	0.3125	0			0.574074	0.280702	0.208333	0
flies total	20	20	16	1		flies total	18	19	19	4
50dpe	0	0	0	0		50dpe	3	3	4	0
	2	1	1	0			5	3	2	0
	3	0	2	0			5	1	4	0
	0.0833333	0.0166667	0.0625	0			0.240741	0.122807	0.175439	0
flies total	20	19	11	0.01		flies total	18	17	19	0.01
60dpe	2	0	0	0		60dpe	0	1	0	0
note AMP14 2 cens	2	0	0	0			5	0	0	0
	2	0	0	0			6	1	0	0
	0.1	0	0	0			0.203704	0.0392157	0	0

### Sheet: 26-01-2022
MALES		not incl.
dpe	iso w1118	dAMP10	dAMP14	RelE20
5	0.916667	0.916667	0.783333	0.8
40	0.45	0.466667	0.35	0.047619
50	0.22807	0.15	0.277778	0
60	0.0877193	0	0.047619	0
FEMALES		not incl
dpe	iso w1118	dAMP10	dAMP14	RelE20
5	0.833333	0.866667	0.754386	0.766667
40	0.54386	0.291667	0.407407	0.025641
50	0.215686	0.0714286	0.229167	0
60	0.0196078	0	0.0238095	0
FEMALES	iso w1118	dAMP10	dAMP14	RelE20		MALES	iso w1118	dAMP10	dAMP14	RelE20
flies total	20	20	19	20		flies total	20	20	20	20
5dpe	19	19	15	16		5dpe	19	18	15	15
	16	16	14	16			18	19	17	17
	15	17	14	14			18	18	15	16
	0.833333	0.866667	0.754386	0.766667			0.916667	0.916667	0.783333	0.8
flies total	19	16	18	13		flies total	20	20	20	14
40dpe	12	5	8	0		40dpe	9	10	5	1
	9	6	8	1			10	8	9	0
	10	3	6	0			8	10	7	1
	0.54386	0.291667	0.407407	0.025641			0.45	0.466667	0.35	0.047619
flies total	17	14	16	3		flies total	19	20	18	7
50dpe	4	1	3	0		50dpe	5	4	5	0
	2	1	5	0			3	1	4	0
	5	1	3	0			5	4	6	0
	0.215686	0.0714286	0.229167	0			0.22807	0.15	0.277778	0
flies total	17	13	14	0.01		flies total	19	16	14	1
60dpe	0	0	0	0		60dpe	2	0	0	0
	0	0	0	0			0	0	2	0
	1	0	1	0			3	0	0	0
	0.0196078	0	0.0238095	0			0.0877193	0	0.047619	0

### Sheet: 07-02-2022
MALES		not incl.
dpe	iso w1118	dAMP10	dAMP14	RelE20
5	0.866667	0.683333	0.766667	0.5
40	0.4	0.444444	0.416667	0
50	0.15	0.166667	0.4	0
60	0.0877193	0.047619	0.0625	0
FEMALES		not incl
dpe	iso w1118	dAMP10	dAMP14	RelE20
5	0.766667	0.578947	0.75	0.0392157
40	0.433333	0.148148	0.421053	0
50	0.298246	0.104167	0.235294	0
60	0.0925926	0	0	0
FEMALES	iso w1118	dAMP10	dAMP14	RelE20		MALES	iso w1118	dAMP10	dAMP14	RelE20
flies total	20	19	20	17		flies total	20	20	20	20
5dpe	17	10	15	1		5dpe	17	13	16	10
	15	10	17	1			17	15	13	12
	14	13	13	0			18	13	17	8
	0.766667	0.578947	0.75	0.0392157			0.866667	0.683333	0.766667	0.5
flies total	20	18	19	1		flies total	20	18	20	1
40dpe	6	3	8	0		40dpe	8	9	10	0
	10	2	4	0			6	8	7	0
	10	3	12	0			10	7	8	0
	0.433333	0.148148	0.421053	0			0.4	0.444444	0.416667	0
flies total	19	16	17	0.01		flies total	20	18	20	0.01
50dpe	4	0	6	0		50dpe	2	3	9	0
	7	2	3	0			4	2	7	0
	6	3	3	0			3	4	8
	0.298246	0.104167	0.235294	0			0.15	0.166667	0.4	0
flies total	18	14	10	0.01		flies total	19	14	16	0.01
60dpe	0	0	0	0		60dpe	1	1	1	0
	3	0	0	0			3	0	1	0
	2	0	0	0			1	1	1	0
	0.0925926	0	0	0			0.0877193	0.047619	0.0625	0
