## Supplementary material for "Antimicrobial peptides do not directly contribute to aging in *Drosophila*, but improve lifespan by preventing dysbiosis": File S5: FigS1.xlsx

### Sheet: ABX summary for Prism
MALES	Experiment	20-03-2022	24-03-2022	05-04-2022	20-03-2022	24-03-2022	05-04-2022	20-03-2022	24-03-2022	05-04-2022	20-03-2022	24-03-2022	05-04-2022	20-03-2022	24-03-2022	05-04-2022	20-03-2022	24-03-2022	05-04-2022
	dpe	iso w1118			iso Rel			AMP14			OR-R			mth			dnr1
	5	0.85		0.8	0.859649		0.65	0.8		0.916667	1		0.966667	1		1	0.8		0.982456
	20	0.333333	0.2	0.245614	0	0	0	0.596491	0.425926	0.25	0.516667	0.6	0.85	0.966667	0.833333	0.916667	0.466667	0.816667	0.555556
	30	0.037037	0	0.0350877	0	0	0	0	0	0	0.277778	0.133333	0.272727	0.85	0.701754	0.754386	0.037037	0.0238095
FEMALES	Experiment	20-03-2022	24-03-2022	05-04-2022	20-03-2022	24-03-2022	05-04-2022	20-03-2022	24-03-2022	05-04-2022	20-03-2022	24-03-2022	05-04-2022	20-03-2022	24-03-2022	05-04-2022	20-03-2022	24-03-2022	05-04-2022
	dpe	iso w1118			iso Rel			AMP14			OR-R			mth			dnr1
	5	0.85		0.789474	0.633333		0.616667	0.85		0.948718	1		1	1		0.966667	0.966667		0.833333
	20	0.7	0.614035	0.754386	0.0185185	0	0	0.416667	0.5625	0.515152	0.807018	0.823529	0.877193	0.983333	0.983333	0.933333	0.466667	0.561404	0.37037
	30	0.116667	0.222222	0	0	0	0	0	0	0	0.0980392	0.375	0.0877193	0.866667	0.701754	0.75	0.0350877	0.037037	0

### Sheet: 20-03-2022
MALES
dpe	iso w1118	iso Rel	iso AMP14	OR-R	mth	dnr1[2-133]
5	0.85	0.859649	0.8	1	1	0.8
20	0.333333	0	0.596491	0.516667	0.966667	0.466667
30	0.037037	0	0	0.277778	0.85	0.037037
FEMALES
dpe	iso w1118	iso Rel	iso AMP14	OR-R	mth	dnr1[2-133]
5	0.85	0.633333	0.85	1	1	0.966667
20	0.7	0.0185185	0.416667	0.807018	0.983333	0.466667
30	0.116667	0	0	0.0980392	0.866667	0.0350877
													2 AMP14 having seizures at 5dpe
FEMALES	iso w1118	iso Rel	iso AMP14	OR-R	mth	dnr1[2-133]				MALES	iso w1118	iso Rel	iso AMP14	OR-R	mth	dnr1[2-133]
flies total	20	20	20	20	20	20				flies total	20	19	20	20	20	20
5dpe	17	12	18	20	20	20				5dpe	20	17	15	20	20	14
	17	14	18	20	20	20					16	16	18	20	20	18
	17	12	15	20	20	18					15	16	15	20	20	16
	0.85	0.633333	0.85	1	1	0.966667					0.85	0.859649	0.8	1	1	0.8
flies total	20	18	20	19	20	20				flies total	20	12	19	20	20	15
20dpe	15	0	10	16	20	9				20dpe	9	0	10	10	20	5
	11	1	7	15	20	9					5	0	13	10	19	7
	16	0	8	15	19	10					6	0	11	11	19	9
	0.7	0.0185185	0.416667	0.807018	0.983333	0.466667					0.333333	0	0.596491	0.516667	0.966667	0.466667
flies total	20	0.1	1	17	20	19				flies total	18	0.1	0.1	12	20	9
30dpe	1	0	0	1	18	0				30dpe	1	0	0	2	16	0
	4	0	0	1	16	1					1	0	0	4	18	1
	2	0	0	3	18	1					0	0	0	4	17	0
	0.116667	0	0	0.0980392	0.866667	0.0350877					0.037037	0	0	0.277778	0.85	0.037037

### Sheet: 24-03-2022
MALES
dpe	iso w1118	iso Rel	iso AMP14	OR-R	mth	dnr1[2-133]
5	#DIV/0!	#DIV/0!	#DIV/0!	#DIV/0!	#DIV/0!	#DIV/0!
20	0.2	0	0.425926	0.6	0.833333	0.816667
30	0	0	0	0.133333	0.701754	0.0238095
FEMALES
dpe	iso w1118	iso Rel	iso AMP14	OR-R	mth	dnr1[2-133]
5	#DIV/0!	#DIV/0!	#DIV/0!	#DIV/0!	#DIV/0!	#DIV/0!
20	0.614035	0	0.5625	0.823529	0.983333	0.561404
30	0.222222	0	0	0.375	0.701754	0.037037
FEMALES	iso w1118	iso Rel	iso AMP14	OR-R	mth	dnr1[2-133]				MALES	iso w1118	iso Rel	iso AMP14	OR-R	mth	dnr1[2-133]
flies total	20	20	20	18	20	20				flies total	20	20	20	20	20	20
NO 5DPE TAKEN										NO 5DPE TAKEN
	#DIV/0!	#DIV/0!	#DIV/0!	#DIV/0!	#DIV/0!	#DIV/0!					#DIV/0!	#DIV/0!	#DIV/0!	#DIV/0!	#DIV/0!	#DIV/0!
flies total	19	0.1	16	17	20	19				flies total	20	0.1	18	15	20	20
20dpe	11	0	9	14	19	12				20dpe	4	0	8	7	17	17
	11	0	5	14	20	9					3	0	7	10	16	16
	13	0	13	14	20	11					5	0	8	10	17	16
	0.614035	0	0.5625	0.823529	0.983333	0.561404					0.2	0	0.425926	0.6	0.833333	0.816667
flies total	18	0.1	1	16	19	18				flies total	18	0.1	1	10	19	14
30dpe	1	0	0	5	11	0				30dpe	0	0	0	1	15	0
	6	0	0	6	16	1					0	0	0	2	14	1
	5	0	0	7	13	1					0	0	0	1	11	0
	0.222222	0	0	0.375	0.701754	0.037037					0	0	0	0.133333	0.701754	0.0238095

### Sheet: 05-04-2022
MALES
dpe	iso w1118	iso Rel	iso AMP14	OR-R	mth	dnr1[2-133]
5	0.8	0.65	0.916667	0.966667	1	0.982456
20	0.245614	0	0.25	0.85	0.916667	0.555556
30	0.0350877	0	0	0.272727	0.754386	#DIV/0!
FEMALES
dpe	iso w1118	iso Rel	iso AMP14	OR-R	mth	dnr1[2-133]
5	0.789474	0.616667	0.948718	1	0.966667	0.833333
20	0.754386	0	0.515152	0.877193	0.933333	0.37037
30	0	0	0	0.0877193	0.75	0
FEMALES	iso w1118	iso Rel	iso AMP14	OR-R	mth	dnr1[2-133]				MALES	iso w1118	iso Rel	iso AMP14	OR-R	mth	dnr1[2-133]
flies total	19	20	13	20	20	20				flies total	20	20	16	20	20	19
5dpe	14	14	12	20	19	17				5dpe	15	14	14	19	20	18
	15	14	13	20	19	16					16	12	16	20	20	19
	16	9	12	20	20	17					17	13	14	19	20	19
	0.789474	0.616667	0.948718	1	0.966667	0.833333					0.8	0.65	0.916667	0.966667	1	0.982456
flies total	19	0.1	11	19	20	18				flies total	19	0.1	4	20	20	18
20dpe	13	0	6	17	19	6				20dpe	5	0	0	16	19	10
	11	0	4	17	19	8					3	0	2	18	19	10
	19	0	7	16	18	6					6	0	1	17	17	10
	0.754386	0	0.515152	0.877193	0.933333	0.37037					0.245614	0	0.25	0.85	0.916667	0.555556
flies total	19	0.1	0.1	19	20	15				flies total	19	0.1	0.1	11	19	0.1
30dpe	0	0	0	2	15	0				30dpe	0	0	0	4	13	na
	0	0	0	2	14	0					2	0	0	2	15	na
	0	0	0	1	16	0					0	0	0	3	15	na
	0	0	0	0.0877193	0.75	0					0.0350877	0	0	0.272727	0.754386	#DIV/0!
