## Supplementary material for "Antimicrobial peptides do not directly contribute to aging in *Drosophila*, but improve lifespan by preventing dysbiosis": File S5: FigS4.xlsx

### Sheet: ABX summary for Prism
MALES	Experiment	20-03-2022	25-03-2022	05-04-2022	20-03-2022	25-03-2022	05-04-2022	20-03-2022	25-03-2022	05-04-2022	20-03-2022	25-03-2022	05-04-2022
	dpe	OR-R			Repo>OR-R			OR-R>Rel-IR			Repo>Rel-IR
	5	0.95		0.866667	1		0.983333	1		1	1		0.983333
	40	0.45098	0.298246	0.05	1	0.736842	0.627451	0.909091	0.649123	0.666667	0.842105	0.686275	0.9
	50	0.0416667	0	0	0.859649	0.592593	0.395833	0.151515	0.0877193	0	0.77193	0.568627	0.509804
	60	0	0	0	0.861111	0.266667	0.444444	0	0.0208333	0	0.229167	0.121212	0.133333
FEMALES	Experiment	20-03-2022	25-03-2022	05-04-2022	20-03-2022	25-03-2022	05-04-2022	20-03-2022	25-03-2022	05-04-2022	20-03-2022	25-03-2022	05-04-2022
	dpe	OR-R			Repo>OR-R			OR-R>Rel-IR			Repo>Rel-IR
	5	0.975		1	1		1	1		1	0.975		0.95
	40	0.45	0.105263	0.216667	0.783333	0.633333	0.45	0.85	0.7	0.5	0.8	0.596491	0.7
	50	0	0	0	0.666667	0.45	0.266667	0.333333	0.35	0.0526316	0.350877	0.12963	0.179487
	60	0	0	0	0.266667	0.1	0.15	0.1	0.15	0	0	0	0
	MALES
	dpe	OR-R	Repo>OR	OR/Rel-IR	Repo>Rel-IR
	5	0.866667	0.983333	1	0.983333
	40	0.05	0.627451	0.666667	0.9
	50	0	0.395833	0	0.509804
	60	0	0.444444	0	0.133333
	FEMALES
	dpe	OR-R	Repo>OR	OR/Rel-IR	Repo>Rel-IR
	5	1	1	1	0.95
	40	0.216667	0.45	0.5	0.7
	50	0	0.266667	0.0526316	0.179487
	60	0	0.15	0	0

### Sheet: 20-03-2022
MALES
dpe	OR-R	Repo>OR	OR/Rel-IR	Repo>Rel-IR
5	0.95	1	1	1
40	0.45098	1	0.909091	0.842105
50	0.0416667	0.859649	0.151515	0.77193
60	0	0.861111	0	0.229167
FEMALES
dpe	OR-R	Repo>OR	OR/Rel-IR	Repo>Rel-IR
5	0.975	1	1	0.975
40	0.45	0.783333	0.85	0.8
50	0	0.666667	0.333333	0.350877
60	0	0.266667	0.1	0
FEMALES	OR-R	Repo>OR	OR/Rel-IR	Repo>Rel-IR		MALES	OR-R	Repo>OR	OR/Rel-IR	Repo>Rel-IR
flies total	20	20	20	20		flies total	20	20	13	20
5dpe	19	20	20	19		5dpe	19	20	13	20
	20	20	20	20			19	20	13	20
3RD VID LOST							19	20	13	20
	0.975	1	1	0.975			0.95	1	1	1
flies total	20	20	20	20		flies total	17	20	11	19
40dpe	6	15	16	16		40dpe	7	20	10	15
Repo>Rel-IR females spastic	11	16	18	15			8	20	11	16
	10	16	17	17			8	20	9	17
	0.45	0.783333	0.85	0.8			0.45098	1	0.909091	0.842105
flies total	20	20	20	19		flies total	16	19	11	19
50dpe	0	11	6	4		50dpe	1	14	3	15
	0	14	7	8			0	18	0	16
	0	15	7	8			1	17	2	13
	0	0.666667	0.333333	0.350877			0.0416667	0.859649	0.151515	0.77193
flies total	20	20	20	7		flies total	8	12	11	16
60dpe	0	6	3	0		60dpe	0	10	0	2
	0	4	1	0			0	11	0	4
	0	6	2	0			0	10	0	5
	0	0.266667	0.1	0			0	0.861111	0	0.229167

### Sheet: 25-03-2022
MALES		not incl.
dpe	OR-R	Repo>OR	OR/Rel-IR	Repo>Rel-IR
5
40	0.298246	0.736842	0.649123	0.686275
50	0	0.592593	0.0877193	0.568627
60	0	0.266667	0.0208333	0.121212
FEMALES		not incl
dpe	OR-R	Repo>OR	OR/Rel-IR	Repo>Rel-IR
5
40	0.105263	0.633333	0.7	0.596491
50	0	0.45	0.35	0.12963
60	0	0.1	0.15	0
									CHECK #
FEMALES	OR-R	Repo>OR	OR/Rel-IR	Repo>Rel-IR		MALES	OR-R	Repo>OR	OR/Rel-IR	Repo>Rel-IR
flies total	20	20	20	20		flies total	20	20	20	20
5dpe NOT TAKEN						5dpe NOT TAKEN
	#DIV/0!	#DIV/0!	#DIV/0!	#DIV/0!			#DIV/0!	#DIV/0!	#DIV/0!	#DIV/0!
flies total	19	20	20	19		flies total	19	19	19	17
40dpe	2	11	13	11		40dpe	5	13	14	8
	1	13	16	9			6	16	11	14
	3	14	13	14			6	13	12	13
	0.105263	0.633333	0.7	0.596491			0.298246	0.736842	0.649123	0.686275
flies total	19	20	20	18		flies total	13	18	19	17
50dpe	0	9	7	2		50dpe	0	10	1	9
	0	10	7	1			0	12	1	9
	0	8	7	4			0	10	3	11
	0	0.45	0.35	0.12963			0	0.592593	0.0877193	0.568627
flies total	19	20	20	0.1		flies total	6	10	16	11
60dpe	0	2	2	0		60dpe	0	3	1	1
	0	2	5	0			0	2	0	1
	0	2	2	0			0	3	0	2
	0	0.1	0.15	0			0	0.266667	0.0208333	0.121212

### Sheet: 05-04-2022
MALES
dpe	OR-R	Repo>OR	OR/Rel-IR	Repo>Rel-IR
5	0.866667	0.983333	1	0.983333
40	0.05	0.627451	0.666667	0.9
50	0	0.395833	0	0.509804
60	0	0.444444	0	0.133333
FEMALES
dpe	OR-R	Repo>OR	OR/Rel-IR	Repo>Rel-IR
5	1	1	1	0.95
40	0.216667	0.45	0.5	0.7
50	0	0.266667	0.0526316	0.179487
60	0	0.15	0	0
									sick?
FEMALES	OR-R	Repo>OR	OR/Rel-IR	Repo>Rel-IR		MALES	OR-R	Repo>OR	OR/Rel-IR	Repo>Rel-IR
flies total	20	20	20	20		flies total	20	20	20	20
5dpe	20	20	20	20		5dpe	16	20	20	20
	20	20	20	19			18	19	20	20
	20	20	20	18			18	20	20	19
	1	1	1	0.95			0.866667	0.983333	1	0.983333
flies total	20	20	20	20		flies total	20	17	10	20
40dpe	4	8	9	12		40dpe	1	11	6	19
	4	9	10	16			1	10	7	16
	5	10	11	14			1	11	7	19
	0.216667	0.45	0.5	0.7			0.05	0.627451	0.666667	0.9
flies total	20	20	19	13		flies total	15	16	8	17
50dpe	0	4	0	3		50dpe	0	6	0	8
	0	5	1	1			0	7	0	10
	0	7	2	3			0	6	0	8
	0	0.266667	0.0526316	0.179487			0	0.395833	0	0.509804
flies total	20	20	11	2		flies total	9	9	7	15
60dpe	0	3	0	0		60dpe	0	4	0	2
	0	4	0	0			0	4	0	3
	0	2	0	0			0	4	0	1
	0	0.15	0	0			0	0.444444	0	0.133333
