## Supplementary material for "Antimicrobial peptides do not directly contribute to aging in *Drosophila*, but improve lifespan by preventing dysbiosis": File S5: 1Afemales.csv

	Life	AMPChr2	iso w1118	OR-R
1	10	1	NA	NA
2	11	NA	1	NA
3	14	NA	1	NA
4	18	NA	1	NA
5	18	NA	1	NA
6	18	NA	1	NA
7	18	NA	1	NA
8	18	0	NA	NA
9	18	0	NA	NA
10	18	0	NA	NA
11	18	0	NA	NA
12	18	0	NA	NA
13	18	0	NA	NA
14	18	0	NA	NA
15	18	0	NA	NA
16	20	NA	NA	1
17	20	NA	1	NA
18	21	NA	NA	1
19	21	NA	1	NA
20	21	NA	1	NA
21	22	NA	1	NA
22	23	1	NA	NA
23	23	1	NA	NA
24	25	NA	1	NA
25	25	NA	1	NA
26	27	NA	NA	1
27	27	NA	NA	1
28	27	NA	NA	1
29	27	NA	1	NA
30	29	NA	1	NA
31	29	NA	1	NA
32	29	NA	1	NA
33	29	0	NA	NA
34	30	NA	NA	1
35	30	NA	1	NA
36	30	NA	1	NA
37	30	NA	1	NA
38	32	NA	1	NA
39	34	NA	NA	1
40	34	NA	1	NA
41	34	1	NA	NA
42	36	NA	1	NA
43	36	NA	1	NA
44	36	NA	1	NA
45	39	NA	1	NA
46	39	NA	1	NA
47	39	NA	1	NA
48	41	NA	NA	1
49	41	NA	NA	1
50	41	NA	1	NA
51	41	NA	1	NA
52	43	NA	1	NA
53	43	NA	1	NA
54	43	NA	1	NA
55	43	NA	1	NA
56	43	NA	1	NA
57	43	NA	1	NA
58	46	NA	1	NA
59	46	NA	1	NA
60	48	NA	1	NA
61	48	NA	NA	1
62	49	NA	1	NA
63	49	NA	1	NA
64	50	NA	1	NA
65	52	NA	NA	1
66	52	NA	1	NA
67	52	NA	1	NA
68	52	NA	1	NA
69	52	NA	1	NA
70	53	NA	NA	1
71	53	NA	1	NA
72	53	NA	1	NA
73	53	NA	1	NA
74	53	NA	1	NA
75	53	NA	1	NA
76	53	1	NA	NA
77	53	1	NA	NA
78	53	1	NA	NA
79	55	NA	1	NA
80	56	NA	1	NA
81	56	NA	1	NA
82	56	NA	1	NA
83	56	NA	1	NA
84	57	1	NA	NA
85	59	NA	1	NA
86	59	NA	1	NA
87	59	NA	1	NA
88	60	NA	NA	1
89	60	NA	NA	1
90	60	NA	NA	1
91	60	NA	NA	1
92	60	NA	1	NA
93	60	NA	1	NA
94	60	NA	1	NA
95	60	NA	1	NA
96	62	NA	1	NA
97	62	NA	1	NA
98	62	NA	1	NA
99	63	NA	NA	1
100	63	NA	NA	1
101	63	NA	NA	1
102	63	NA	NA	1
103	63	1	NA	NA
104	63	1	NA	NA
105	64	NA	1	NA
106	65	NA	NA	1
107	65	NA	1	NA
108	65	NA	1	NA
109	65	NA	1	NA
110	65	NA	1	NA
111	65	NA	1	NA
112	65	NA	1	NA
113	67	NA	NA	1
114	67	NA	NA	1
115	67	NA	NA	1
116	67	NA	NA	1
117	67	NA	NA	1
118	67	NA	1	NA
119	67	1	NA	NA
120	67	1	NA	NA
121	67	1	NA	NA
122	67	1	NA	NA
123	67	NA	NA	1
124	69	NA	1	NA
125	69	NA	1	NA
126	69	NA	1	NA
127	69	NA	1	NA
128	69	NA	1	NA
129	69	1	NA	NA
130	70	NA	NA	1
131	70	NA	NA	1
132	70	NA	NA	1
133	70	NA	NA	1
134	70	NA	NA	1
135	70	NA	NA	1
136	70	NA	NA	1
137	70	NA	NA	1
138	70	NA	NA	1
139	70	NA	NA	1
140	70	1	NA	NA
141	70	1	NA	NA
142	70	1	NA	NA
143	71	NA	NA	1
144	72	NA	NA	1
145	74	NA	NA	1
146	74	NA	NA	1
147	74	NA	NA	1
148	74	NA	NA	1
149	76	NA	NA	1
150	76	NA	NA	1
151	76	NA	1	NA
152	76	NA	NA	1
153	76	NA	NA	1
154	77	NA	NA	1
155	78	1	NA	NA
156	78	1	NA	NA
157	78	NA	NA	1
158	79	NA	NA	1
159	80	NA	NA	0
160	80	NA	NA	0
161	80	NA	NA	0
162	80	NA	NA	0
163	80	NA	NA	0
164	80	NA	NA	0
165	80	NA	NA	0
166	80	NA	NA	0
167	80	NA	NA	0
168	80	NA	NA	0
169	80	NA	NA	0
170	80	NA	NA	0
171	80	NA	NA	0
172	80	NA	NA	0
173	80	NA	NA	0
174	80	NA	NA	0
175	80	0	NA	NA
176	80	0	NA	NA
177	80	0	NA	NA
178	80	0	NA	NA
179	80	0	NA	NA
180	80	0	NA	NA
181	80	0	NA	NA
182	80	0	NA	NA
183	80	0	NA	NA
184	80	0	NA	NA
185	80	0	NA	NA
186	80	0	NA	NA
187	80	0	NA	NA
188	80	0	NA	NA
189	80	0	NA	NA
190	80	0	NA	NA
191	80	0	NA	NA
192	80	0	NA	NA
193	80	0	NA	NA
194	80	0	NA	NA
195	80	0	NA	NA
196	80	0	NA	NA
197	80	0	NA	NA
198	80	0	NA	NA
199	80	0	NA	NA
200	81	NA	NA	1
201	81	1	NA	NA
202	81	1	NA	NA
203	81	1	NA	NA
204	81	1	NA	NA
205	81	1	NA	NA
206	81	1	NA	NA
207	81	1	NA	NA
208	81	1	NA	NA
209	81	1	NA	NA
210	81	1	NA	NA
211	81	1	NA	NA
212	81	1	NA	NA
213	81	1	NA	NA
214	81	1	NA	NA
215	81	1	NA	NA
216	84	1	NA	NA
217	84	1	NA	NA
218	84	1	NA	NA
219	84	1	NA	NA
220	84	1	NA	NA
221	84	1	NA	NA
222	84	1	NA	NA
223	84	1	NA	NA
224	84	1	NA	NA
225	84	1	NA	NA
226	84	1	NA	NA
227	84	NA	NA	1
228	84	NA	NA	1
229	84	NA	NA	1
230	84	NA	NA	1
231	84	NA	NA	1
232	84	NA	NA	1
233	84	NA	NA	1
234	87	NA	NA	1
235	87	NA	NA	1
236	87	NA	NA	1
237	87	NA	NA	1
238	89	NA	NA	1
