## Supplementary material for "Antimicrobial peptides do not directly contribute to aging in *Drosophila*, but improve lifespan by preventing dysbiosis": File S5: 1Amales.csv

	Life	AMPChr2	iso w1118	OR-R
1	3	1	NA	NA
2	11	NA	1	NA
3	17	1	NA	NA
4	25	NA	1	NA
5	25	NA	1	NA
6	25	NA	1	NA
7	25	NA	1	NA
8	25	NA	1	NA
9	25	NA	1	NA
10	27	NA	1	NA
11	27	NA	1	NA
12	29	NA	1	NA
13	29	NA	1	NA
14	30	NA	1	NA
15	30	NA	1	NA
16	30	1	NA	NA
17	32	NA	1	NA
18	32	NA	1	NA
19	32	1	NA	NA
20	34	NA	1	NA
21	34	NA	1	NA
22	36	NA	1	NA
23	36	NA	1	NA
24	37	NA	1	NA
25	39	NA	NA	1
26	39	NA	NA	1
27	39	NA	NA	1
28	39	NA	NA	1
29	39	NA	NA	1
30	39	NA	1	NA
31	39	NA	1	NA
32	39	NA	1	NA
33	41	NA	1	NA
34	41	NA	1	NA
35	41	NA	1	NA
36	41	NA	1	NA
37	41	NA	1	NA
38	42	NA	NA	1
39	43	NA	NA	1
40	43	NA	1	NA
41	43	NA	1	NA
42	43	NA	1	NA
43	43	NA	1	NA
44	43	NA	1	NA
45	43	1	NA	NA
46	45	NA	NA	1
47	45	1	NA	NA
48	46	NA	1	NA
49	46	NA	1	NA
50	46	NA	1	NA
51	46	NA	1	NA
52	46	NA	1	NA
53	46	NA	1	NA
54	46	NA	1	NA
55	46	NA	1	NA
56	46	NA	1	NA
57	46	1	NA	NA
58	46	NA	NA	1
59	48	NA	NA	1
60	48	NA	NA	1
61	49	NA	NA	1
62	49	NA	NA	1
63	49	NA	NA	1
64	49	NA	NA	1
65	49	NA	NA	1
66	49	NA	1	NA
67	49	NA	1	NA
68	49	NA	1	NA
69	50	NA	NA	1
70	53	NA	NA	1
71	53	NA	NA	1
72	53	NA	NA	1
73	53	NA	NA	1
74	53	NA	NA	1
75	53	NA	NA	1
76	53	NA	NA	1
77	53	NA	NA	1
78	53	NA	1	NA
79	53	NA	1	NA
80	53	NA	1	NA
81	53	NA	1	NA
82	53	NA	1	NA
83	53	NA	1	NA
84	53	1	NA	NA
85	53	NA	NA	1
86	53	NA	NA	1
87	53	NA	NA	1
88	53	NA	NA	1
89	55	NA	NA	1
90	56	NA	NA	1
91	56	NA	NA	1
92	56	NA	NA	1
93	56	NA	1	NA
94	56	NA	1	NA
95	56	NA	1	NA
96	56	NA	1	NA
97	56	1	NA	NA
98	57	NA	1	NA
99	57	NA	NA	1
100	57	NA	NA	1
101	59	NA	1	NA
102	59	NA	1	NA
103	59	NA	1	NA
104	59	NA	1	NA
105	59	NA	1	NA
106	60	NA	NA	1
107	60	NA	NA	1
108	60	NA	NA	1
109	60	NA	NA	1
110	60	NA	1	NA
111	60	NA	1	NA
112	60	NA	1	NA
113	60	NA	1	NA
114	60	NA	1	NA
115	60	1	NA	NA
116	60	1	NA	NA
117	60	1	NA	NA
118	60	NA	NA	1
119	62	NA	NA	1
120	62	NA	1	NA
121	62	NA	1	NA
122	62	NA	1	NA
123	62	NA	1	NA
124	62	NA	1	NA
125	63	NA	NA	1
126	63	NA	NA	1
127	63	NA	NA	1
128	63	NA	1	NA
129	63	1	NA	NA
130	63	1	NA	NA
131	64	1	NA	NA
132	64	NA	NA	1
133	64	NA	NA	1
134	65	NA	1	NA
135	65	1	NA	NA
136	67	NA	NA	1
137	67	1	NA	NA
138	67	1	NA	NA
139	67	1	NA	NA
140	67	1	NA	NA
141	67	1	NA	NA
142	67	1	NA	NA
143	67	1	NA	NA
144	67	1	NA	NA
145	67	1	NA	NA
146	67	1	NA	NA
147	67	1	NA	NA
148	67	NA	NA	1
149	67	NA	NA	1
150	69	NA	NA	1
151	69	NA	NA	1
152	69	NA	NA	1
153	69	NA	NA	1
154	69	NA	NA	1
155	69	NA	1	NA
156	69	NA	1	NA
157	69	NA	1	NA
158	69	NA	1	NA
159	69	1	NA	NA
160	69	NA	NA	1
161	70	1	NA	NA
162	70	1	NA	NA
163	70	1	NA	NA
164	71	1	NA	NA
165	71	1	NA	NA
166	71	1	NA	NA
167	71	NA	NA	1
168	71	NA	NA	1
169	71	NA	NA	1
170	72	NA	1	NA
171	72	1	NA	NA
172	74	1	NA	NA
173	74	1	NA	NA
174	74	1	NA	NA
175	74	1	NA	NA
176	74	1	NA	NA
177	74	1	NA	NA
178	74	1	NA	NA
179	74	1	NA	NA
180	74	1	NA	NA
181	74	1	NA	NA
182	74	NA	NA	1
183	76	NA	NA	1
184	76	NA	NA	1
185	76	NA	NA	1
186	76	NA	NA	1
187	76	NA	1	NA
188	76	1	NA	NA
189	76	1	NA	NA
190	76	1	NA	NA
191	76	1	NA	NA
192	76	1	NA	NA
193	76	1	NA	NA
194	76	1	NA	NA
195	79	NA	NA	1
196	79	NA	1	NA
197	79	1	NA	NA
198	79	1	NA	NA
199	79	1	NA	NA
200	79	1	NA	NA
201	80	NA	NA	0
202	80	NA	NA	0
203	80	NA	NA	0
204	80	NA	NA	0
205	80	NA	NA	0
206	80	NA	NA	0
207	80	NA	NA	0
208	80	NA	NA	0
209	80	NA	NA	0
210	80	NA	NA	0
211	80	NA	NA	0
212	80	NA	NA	0
213	80	NA	NA	0
214	80	NA	NA	0
215	80	NA	NA	0
216	80	NA	NA	0
217	80	0	NA	NA
218	80	0	NA	NA
219	80	0	NA	NA
220	80	0	NA	NA
221	80	0	NA	NA
222	80	0	NA	NA
223	80	0	NA	NA
224	80	0	NA	NA
225	80	0	NA	NA
226	80	0	NA	NA
227	80	0	NA	NA
228	80	0	NA	NA
229	80	0	NA	NA
230	80	0	NA	NA
231	80	0	NA	NA
232	84	NA	NA	1
233	87	1	NA	NA
234	87	1	NA	NA
235	87	1	NA	NA
236	87	1	NA	NA
237	87	1	NA	NA
238	89	1	NA	NA
239	89	1	NA	NA
240	91	1	NA	NA
241	93	1	NA	NA
