## Supplementary material for "Antimicrobial peptides do not directly contribute to aging in *Drosophila*, but improve lifespan by preventing dysbiosis": File S5: Fig1A.xls

### Sheet: Ecc15_17-07-2017.csv
Genotype	Time dead	Time2	Censored	Sex	Experiment		NOTE: 2017 experiments conducted in larger vials accommodating 30 flies with about same density as 20 flies per smaller vials used in all subsequent experiments
OR-R	39	39	1	m	21-09-2017
OR-R	39	39	1	m	21-09-2017
OR-R	39	39	1	m	21-09-2017
OR-R	39	39	1	m	21-09-2017
OR-R	39	39	1	m	21-09-2017
OR-R	43	43	1	m	21-09-2017
OR-R	49	49	1	m	21-09-2017
OR-R	49	49	1	m	21-09-2017
OR-R	49	49	1	m	21-09-2017
OR-R	49	49	1	m	21-09-2017
OR-R	49	49	1	m	21-09-2017
OR-R	53	53	1	m	21-09-2017
OR-R	53	53	1	m	21-09-2017
OR-R	53	53	1	m	21-09-2017
OR-R	53	53	1	m	21-09-2017
OR-R	53	53	1	m	21-09-2017
OR-R	53	53	1	m	21-09-2017
OR-R	53	53	1	m	21-09-2017
OR-R	53	53	1	m	21-09-2017
OR-R	56	56	1	m	21-09-2017
OR-R	56	56	1	m	21-09-2017
OR-R	56	56	1	m	21-09-2017
OR-R	60	60	1	m	21-09-2017
OR-R	60	60	1	m	21-09-2017
OR-R	60	60	1	m	21-09-2017
OR-R	60	60	1	m	21-09-2017
OR-R	63	63	1	m	21-09-2017
OR-R	63	63	1	m	21-09-2017
OR-R	63	63	1	m	21-09-2017
OR-R	67	67	1	m	21-09-2017
OR-R	21	21	1	f	21-09-2017
OR-R	53	53	1	f	21-09-2017
OR-R	60	60	1	f	21-09-2017
OR-R	60	60	1	f	21-09-2017
OR-R	60	60	1	f	21-09-2017
OR-R	60	60	1	f	21-09-2017
OR-R	63	63	1	f	21-09-2017
OR-R	63	63	1	f	21-09-2017
OR-R	63	63	1	f	21-09-2017
OR-R	63	63	1	f	21-09-2017
OR-R	67	67	1	f	21-09-2017
OR-R	67	67	1	f	21-09-2017
OR-R	67	67	1	f	21-09-2017
OR-R	67	67	1	f	21-09-2017
OR-R	67	67	1	f	21-09-2017
OR-R	70	70	1	f	21-09-2017
OR-R	70	70	1	f	21-09-2017
OR-R	70	70	1	f	21-09-2017
OR-R	70	70	1	f	21-09-2017
OR-R	70	70	1	f	21-09-2017
OR-R	70	70	1	f	21-09-2017
OR-R	70	70	1	f	21-09-2017
OR-R	70	70	1	f	21-09-2017
OR-R	70	70	1	f	21-09-2017
OR-R	70	70	1	f	21-09-2017
OR-R	74	74	1	f	21-09-2017
OR-R	74	74	1	f	21-09-2017
OR-R	77	77	1	f	21-09-2017
OR-R	81	81	1	f	21-09-2017
OR-R	45	45	1	m	05-09-2017
OR-R	48	48	1	m	05-09-2017
OR-R	48	48	1	m	05-09-2017
OR-R	62	62	1	m	05-09-2017
OR-R	69	69	1	m	05-09-2017
OR-R	69	69	1	m	05-09-2017
OR-R	69	69	1	m	05-09-2017
OR-R	69	69	1	m	05-09-2017
OR-R	69	69	1	m	05-09-2017
OR-R	76	76	1	m	05-09-2017
OR-R	76	76	1	m	05-09-2017
OR-R	76	76	1	m	05-09-2017
OR-R	76	76	1	m	05-09-2017
OR-R	79	79	1	m	05-09-2017
OR-R		80	0	m	05-09-2017
OR-R		80	0	m	05-09-2017
OR-R		80	0	m	05-09-2017
OR-R		80	0	m	05-09-2017
OR-R		80	0	m	05-09-2017
OR-R		80	0	m	05-09-2017
OR-R		80	0	m	05-09-2017
OR-R		80	0	m	05-09-2017
OR-R		80	0	m	05-09-2017
OR-R		80	0	m	05-09-2017
OR-R		80	0	m	05-09-2017
OR-R		80	0	m	05-09-2017
OR-R		80	0	m	05-09-2017
OR-R		80	0	m	05-09-2017
OR-R		80	0	m	05-09-2017
OR-R		80	0	m	05-09-2017
OR-R	20	20	1	f	05-09-2017
OR-R	27	27	1	f	05-09-2017
OR-R	27	27	1	f	05-09-2017
OR-R	27	27	1	f	05-09-2017
OR-R	30	30	1	f	05-09-2017
OR-R	34	34	1	f	05-09-2017
OR-R	41	41	1	f	05-09-2017
OR-R	41	41	1	f	05-09-2017
OR-R	52	52	1	f	05-09-2017
OR-R	65	65	1	f	05-09-2017
OR-R	72	72	1	f	05-09-2017
OR-R	76	76	1	f	05-09-2017
OR-R	76	76	1	f	05-09-2017
OR-R	79	79	1	f	05-09-2017
OR-R		80	0	f	05-09-2017
OR-R		80	0	f	05-09-2017
OR-R		80	0	f	05-09-2017
OR-R		80	0	f	05-09-2017
OR-R		80	0	f	05-09-2017
OR-R		80	0	f	05-09-2017
OR-R		80	0	f	05-09-2017
OR-R		80	0	f	05-09-2017
OR-R		80	0	f	05-09-2017
OR-R		80	0	f	05-09-2017
OR-R		80	0	f	05-09-2017
OR-R		80	0	f	05-09-2017
OR-R		80	0	f	05-09-2017
OR-R		80	0	f	05-09-2017
OR-R		80	0	f	05-09-2017
OR-R		80	0	f	05-09-2017
iso w1118	29	29	1	m	16-07-2018
iso w1118	29	29	1	m	16-07-2018
iso w1118	39	39	1	m	16-07-2018
iso w1118	39	39	1	m	16-07-2018
iso w1118	39	39	1	m	16-07-2018
iso w1118	41	41	1	m	16-07-2018
iso w1118	43	43	1	m	16-07-2018
iso w1118	43	43	1	m	16-07-2018
iso w1118	43	43	1	m	16-07-2018
iso w1118	46	46	1	m	16-07-2018
iso w1118	46	46	1	m	16-07-2018
iso w1118	46	46	1	m	16-07-2018
iso w1118	46	46	1	m	16-07-2018
iso w1118	46	46	1	m	16-07-2018
iso w1118	46	46	1	m	16-07-2018
iso w1118	53	53	1	m	16-07-2018
iso w1118	53	53	1	m	16-07-2018
iso w1118	53	53	1	m	16-07-2018
iso w1118	57	57	1	m	16-07-2018
iso w1118	60	60	1	m	16-07-2018
iso w1118	60	60	1	m	16-07-2018
iso w1118	11	11	1	f	16-07-2018
iso w1118	20	20	1	f	16-07-2018
iso w1118	22	22	1	f	16-07-2018
iso w1118	29	29	1	f	16-07-2018
iso w1118	39	39	1	f	16-07-2018
iso w1118	39	39	1	f	16-07-2018
iso w1118	43	43	1	f	16-07-2018
iso w1118	43	43	1	f	16-07-2018
iso w1118	43	43	1	f	16-07-2018
iso w1118	46	46	1	f	16-07-2018
iso w1118	46	46	1	f	16-07-2018
iso w1118	48	48	1	f	16-07-2018
iso w1118	50	50	1	f	16-07-2018
iso w1118	53	53	1	f	16-07-2018
iso w1118	53	53	1	f	16-07-2018
iso w1118	60	60	1	f	16-07-2018
iso w1118	62	62	1	f	16-07-2018
iso w1118	64	64	1	f	16-07-2018
iso w1118	67	67	1	f	16-07-2018
iso w1118	11	11	1	m	21-09-2017
iso w1118	25	25	1	m	21-09-2017
iso w1118	25	25	1	m	21-09-2017
iso w1118	25	25	1	m	21-09-2017
iso w1118	25	25	1	m	21-09-2017
iso w1118	25	25	1	m	21-09-2017
iso w1118	25	25	1	m	21-09-2017
iso w1118	32	32	1	m	21-09-2017
iso w1118	32	32	1	m	21-09-2017
iso w1118	36	36	1	m	21-09-2017
iso w1118	36	36	1	m	21-09-2017
iso w1118	43	43	1	m	21-09-2017
iso w1118	43	43	1	m	21-09-2017
iso w1118	46	46	1	m	21-09-2017
iso w1118	46	46	1	m	21-09-2017
iso w1118	46	46	1	m	21-09-2017
iso w1118	49	49	1	m	21-09-2017
iso w1118	49	49	1	m	21-09-2017
iso w1118	49	49	1	m	21-09-2017
iso w1118	53	53	1	m	21-09-2017
iso w1118	53	53	1	m	21-09-2017
iso w1118	53	53	1	m	21-09-2017
iso w1118	56	56	1	m	21-09-2017
iso w1118	56	56	1	m	21-09-2017
iso w1118	56	56	1	m	21-09-2017
iso w1118	56	56	1	m	21-09-2017
iso w1118	60	60	1	m	21-09-2017
iso w1118	60	60	1	m	21-09-2017
iso w1118	60	60	1	m	21-09-2017
iso w1118	63	63	1	m	21-09-2017
iso w1118	18	18	1	f	21-09-2017
iso w1118	18	18	1	f	21-09-2017
iso w1118	18	18	1	f	21-09-2017
iso w1118	18	18	1	f	21-09-2017
iso w1118	21	21	1	f	21-09-2017
iso w1118	21	21	1	f	21-09-2017
iso w1118	25	25	1	f	21-09-2017
iso w1118	25	25	1	f	21-09-2017
iso w1118	29	29	1	f	21-09-2017
iso w1118	29	29	1	f	21-09-2017
iso w1118	32	32	1	f	21-09-2017
iso w1118	36	36	1	f	21-09-2017
iso w1118	36	36	1	f	21-09-2017
iso w1118	36	36	1	f	21-09-2017
iso w1118	39	39	1	f	21-09-2017
iso w1118	43	43	1	f	21-09-2017
iso w1118	43	43	1	f	21-09-2017
iso w1118	43	43	1	f	21-09-2017
iso w1118	49	49	1	f	21-09-2017
iso w1118	49	49	1	f	21-09-2017
iso w1118	53	53	1	f	21-09-2017
iso w1118	53	53	1	f	21-09-2017
iso w1118	53	53	1	f	21-09-2017
iso w1118	56	56	1	f	21-09-2017
iso w1118	56	56	1	f	21-09-2017
iso w1118	56	56	1	f	21-09-2017
iso w1118	56	56	1	f	21-09-2017
iso w1118	60	60	1	f	21-09-2017
iso w1118	60	60	1	f	21-09-2017
iso w1118	60	60	1	f	21-09-2017
iso w1118	27	27	1	m	05-09-2017
iso w1118	27	27	1	m	05-09-2017
iso w1118	30	30	1	m	05-09-2017
iso w1118	30	30	1	m	05-09-2017
iso w1118	34	34	1	m	05-09-2017
iso w1118	34	34	1	m	05-09-2017
iso w1118	37	37	1	m	05-09-2017
iso w1118	41	41	1	m	05-09-2017
iso w1118	41	41	1	m	05-09-2017
iso w1118	41	41	1	m	05-09-2017
iso w1118	41	41	1	m	05-09-2017
iso w1118	59	59	1	m	05-09-2017
iso w1118	59	59	1	m	05-09-2017
iso w1118	59	59	1	m	05-09-2017
iso w1118	59	59	1	m	05-09-2017
iso w1118	59	59	1	m	05-09-2017
iso w1118	62	62	1	m	05-09-2017
iso w1118	62	62	1	m	05-09-2017
iso w1118	62	62	1	m	05-09-2017
iso w1118	62	62	1	m	05-09-2017
iso w1118	62	62	1	m	05-09-2017
iso w1118	65	65	1	m	05-09-2017
iso w1118	69	69	1	m	05-09-2017
iso w1118	69	69	1	m	05-09-2017
iso w1118	69	69	1	m	05-09-2017
iso w1118	69	69	1	m	05-09-2017
iso w1118	72	72	1	m	05-09-2017
iso w1118	76	76	1	m	05-09-2017
iso w1118	79	79	1	m	05-09-2017
iso w1118	14	14	1	f	05-09-2017
iso w1118	27	27	1	f	05-09-2017
iso w1118	30	30	1	f	05-09-2017
iso w1118	30	30	1	f	05-09-2017
iso w1118	30	30	1	f	05-09-2017
iso w1118	34	34	1	f	05-09-2017
iso w1118	41	41	1	f	05-09-2017
iso w1118	41	41	1	f	05-09-2017
iso w1118	52	52	1	f	05-09-2017
iso w1118	52	52	1	f	05-09-2017
iso w1118	52	52	1	f	05-09-2017
iso w1118	52	52	1	f	05-09-2017
iso w1118	55	55	1	f	05-09-2017
iso w1118	59	59	1	f	05-09-2017
iso w1118	59	59	1	f	05-09-2017
iso w1118	59	59	1	f	05-09-2017
iso w1118	62	62	1	f	05-09-2017
iso w1118	62	62	1	f	05-09-2017
iso w1118	65	65	1	f	05-09-2017
iso w1118	65	65	1	f	05-09-2017
iso w1118	65	65	1	f	05-09-2017
iso w1118	65	65	1	f	05-09-2017
iso w1118	65	65	1	f	05-09-2017
iso w1118	65	65	1	f	05-09-2017
iso w1118	69	69	1	f	05-09-2017
iso w1118	69	69	1	f	05-09-2017
iso w1118	69	69	1	f	05-09-2017
iso w1118	69	69	1	f	05-09-2017
iso w1118	69	69	1	f	05-09-2017
iso w1118	76	76	1	f	05-09-2017
AMPChr2	32	32	1	m	16-07-2018
AMPChr2	64	64	1	m	16-07-2018
AMPChr2	71	71	1	m	16-07-2018
AMPChr2	71	71	1	m	16-07-2018
AMPChr2	71	71	1	m	16-07-2018
AMPChr2	74	74	1	m	16-07-2018
AMPChr2	74	74	1	m	16-07-2018
AMPChr2	74	74	1	m	16-07-2018
AMPChr2	76	76	1	m	16-07-2018
AMPChr2	76	76	1	m	16-07-2018
AMPChr2	76	76	1	m	16-07-2018
AMPChr2	87	87	1	m	16-07-2018
AMPChr2	87	87	1	m	16-07-2018
AMPChr2	87	87	1	m	16-07-2018
AMPChr2	87	87	1	m	16-07-2018
AMPChr2	87	87	1	m	16-07-2018
AMPChr2	89	89	1	m	16-07-2018
AMPChr2	89	89	1	m	16-07-2018
AMPChr2	91	91	1	m	16-07-2018
AMPChr2	93	93	1	m	16-07-2018
AMPChr2	57	57	1	f	16-07-2018
AMPChr2	78	78	1	f	16-07-2018
AMPChr2	78	78	1	f	16-07-2018
AMPChr2	81	81	1	f	16-07-2018
AMPChr2	81	81	1	f	16-07-2018
AMPChr2	81	81	1	f	16-07-2018
AMPChr2	81	81	1	f	16-07-2018
AMPChr2	81	81	1	f	16-07-2018
AMPChr2	81	81	1	f	16-07-2018
AMPChr2	84	84	1	f	16-07-2018
AMPChr2	84	84	1	f	16-07-2018
AMPChr2	84	84	1	f	16-07-2018
AMPChr2	84	84	1	f	16-07-2018
AMPChr2	84	84	1	f	16-07-2018
AMPChr2	84	84	1	f	16-07-2018
AMPChr2	84	84	1	f	16-07-2018
AMPChr2	84	84	1	f	16-07-2018
AMPChr2	84	84	1	f	16-07-2018
AMPChr2	84	84	1	f	16-07-2018
AMPChr2	84	84	1	f	16-07-2018
AMPChr2	43	43	1	m	21-09-2017
AMPChr2	46	46	1	m	21-09-2017
AMPChr2	53	53	1	m	21-09-2017
AMPChr2	56	56	1	m	21-09-2017
AMPChr2	60	60	1	m	21-09-2017
AMPChr2	60	60	1	m	21-09-2017
AMPChr2	60	60	1	m	21-09-2017
AMPChr2	63	63	1	m	21-09-2017
AMPChr2	63	63	1	m	21-09-2017
AMPChr2	67	67	1	m	21-09-2017
AMPChr2	67	67	1	m	21-09-2017
AMPChr2	67	67	1	m	21-09-2017
AMPChr2	67	67	1	m	21-09-2017
AMPChr2	67	67	1	m	21-09-2017
AMPChr2	67	67	1	m	21-09-2017
AMPChr2	67	67	1	m	21-09-2017
AMPChr2	67	67	1	m	21-09-2017
AMPChr2	67	67	1	m	21-09-2017
AMPChr2	67	67	1	m	21-09-2017
AMPChr2	67	67	1	m	21-09-2017
AMPChr2	70	70	1	m	21-09-2017
AMPChr2	70	70	1	m	21-09-2017
AMPChr2	70	70	1	m	21-09-2017
AMPChr2	74	74	1	m	21-09-2017
AMPChr2	74	74	1	m	21-09-2017
AMPChr2	74	74	1	m	21-09-2017
AMPChr2	74	74	1	m	21-09-2017
AMPChr2	74	74	1	m	21-09-2017
AMPChr2	74	74	1	m	21-09-2017
AMPChr2	74	74	1	m	21-09-2017
AMPChr2	18	18	0	f	21-09-2017	cens
AMPChr2	18	18	0	f	21-09-2017	cens
AMPChr2	18	18	0	f	21-09-2017	cens
AMPChr2	18	18	0	f	21-09-2017	cens
AMPChr2	18	18	0	f	21-09-2017	cens
AMPChr2	18	18	0	f	21-09-2017	cens
AMPChr2	18	18	0	f	21-09-2017	cens
AMPChr2	18	18	0	f	21-09-2017	cens
AMPChr2	29	29	0	f	21-09-2017	cens
AMPChr2	53	53	1	f	21-09-2017
AMPChr2	53	53	1	f	21-09-2017
AMPChr2	53	53	1	f	21-09-2017
AMPChr2	63	63	1	f	21-09-2017
AMPChr2	63	63	1	f	21-09-2017
AMPChr2	67	67	1	f	21-09-2017
AMPChr2	67	67	1	f	21-09-2017
AMPChr2	67	67	1	f	21-09-2017
AMPChr2	67	67	1	f	21-09-2017
AMPChr2	70	70	1	f	21-09-2017
AMPChr2	70	70	1	f	21-09-2017
AMPChr2	70	70	1	f	21-09-2017
AMPChr2	81	81	1	f	21-09-2017
AMPChr2	81	81	1	f	21-09-2017
AMPChr2	81	81	1	f	21-09-2017
AMPChr2	81	81	1	f	21-09-2017
AMPChr2	81	81	1	f	21-09-2017
AMPChr2	81	81	1	f	21-09-2017
AMPChr2	81	81	1	f	21-09-2017
AMPChr2	81	81	1	f	21-09-2017
AMPChr2	81	81	1	f	21-09-2017
AMPChr2	3	3	1	m	05-09-2017
AMPChr2	17	17	1	m	05-09-2017
AMPChr2	30	30	1	m	05-09-2017
AMPChr2	45	45	1	m	05-09-2017
AMPChr2	65	65	1	m	05-09-2017
AMPChr2	69	69	1	m	05-09-2017
AMPChr2	72	72	1	m	05-09-2017
AMPChr2	76	76	1	m	05-09-2017
AMPChr2	76	76	1	m	05-09-2017
AMPChr2	76	76	1	m	05-09-2017
AMPChr2	76	76	1	m	05-09-2017
AMPChr2	79	79	1	m	05-09-2017
AMPChr2	79	79	1	m	05-09-2017
AMPChr2	79	79	1	m	05-09-2017
AMPChr2	79	79	1	m	05-09-2017
AMPChr2		80	0	m	05-09-2017
AMPChr2		80	0	m	05-09-2017
AMPChr2		80	0	m	05-09-2017
AMPChr2		80	0	m	05-09-2017
AMPChr2		80	0	m	05-09-2017
AMPChr2		80	0	m	05-09-2017
AMPChr2		80	0	m	05-09-2017
AMPChr2		80	0	m	05-09-2017
AMPChr2		80	0	m	05-09-2017
AMPChr2		80	0	m	05-09-2017
AMPChr2		80	0	m	05-09-2017
AMPChr2		80	0	m	05-09-2017
AMPChr2		80	0	m	05-09-2017
AMPChr2		80	0	m	05-09-2017
AMPChr2		80	0	m	05-09-2017
AMPChr2	10	10	1	f	05-09-2017
AMPChr2	23	23	1	f	05-09-2017
AMPChr2	23	23	1	f	05-09-2017
AMPChr2	34	34	1	f	05-09-2017
AMPChr2	69	69	1	f	05-09-2017
AMPChr2		80	0	f	05-09-2017
AMPChr2		80	0	f	05-09-2017
AMPChr2		80	0	f	05-09-2017
AMPChr2		80	0	f	05-09-2017
AMPChr2		80	0	f	05-09-2017
AMPChr2		80	0	f	05-09-2017
AMPChr2		80	0	f	05-09-2017
AMPChr2		80	0	f	05-09-2017
AMPChr2		80	0	f	05-09-2017
AMPChr2		80	0	f	05-09-2017
AMPChr2		80	0	f	05-09-2017
AMPChr2		80	0	f	05-09-2017
AMPChr2		80	0	f	05-09-2017
AMPChr2		80	0	f	05-09-2017
AMPChr2		80	0	f	05-09-2017
AMPChr2		80	0	f	05-09-2017
AMPChr2		80	0	f	05-09-2017
AMPChr2		80	0	f	05-09-2017
AMPChr2		80	0	f	05-09-2017
AMPChr2		80	0	f	05-09-2017
AMPChr2		80	0	f	05-09-2017
AMPChr2		80	0	f	05-09-2017
AMPChr2		80	0	f	05-09-2017
AMPChr2		80	0	f	05-09-2017
AMPChr2		80	0	f	05-09-2017
OR-R	42	42	1	m	16-07-2018
OR-R	46	46	1	m	16-07-2018
OR-R	50	50	1	m	16-07-2018
OR-R	53	53	1	m	16-07-2018
OR-R	53	53	1	m	16-07-2018
OR-R	53	53	1	m	16-07-2018
OR-R	53	53	1	m	16-07-2018
OR-R	55	55	1	m	16-07-2018
OR-R	57	57	1	m	16-07-2018
OR-R	57	57	1	m	16-07-2018
OR-R	60	60	1	m	16-07-2018
OR-R	64	64	1	m	16-07-2018
OR-R	64	64	1	m	16-07-2018
OR-R	67	67	1	m	16-07-2018
OR-R	67	67	1	m	16-07-2018
OR-R	69	69	1	m	16-07-2018
OR-R	71	71	1	m	16-07-2018
OR-R	71	71	1	m	16-07-2018
OR-R	71	71	1	m	16-07-2018
OR-R	74	74	1	m	16-07-2018
OR-R	84	84	1	m	16-07-2018
OR-R	48	48	1	f	16-07-2018
OR-R	67	67	1	f	16-07-2018
OR-R	71	71	1	f	16-07-2018
OR-R	74	74	1	f	16-07-2018
OR-R	74	74	1	f	16-07-2018
OR-R	76	76	1	f	16-07-2018
OR-R	76	76	1	f	16-07-2018
OR-R	78	78	1	f	16-07-2018
OR-R	84	84	1	f	16-07-2018
OR-R	84	84	1	f	16-07-2018
OR-R	84	84	1	f	16-07-2018
OR-R	84	84	1	f	16-07-2018
OR-R	84	84	1	f	16-07-2018
OR-R	84	84	1	f	16-07-2018
OR-R	84	84	1	f	16-07-2018
OR-R	87	87	1	f	16-07-2018
OR-R	87	87	1	f	16-07-2018
OR-R	87	87	1	f	16-07-2018
OR-R	87	87	1	f	16-07-2018
OR-R	89	89	1	f	16-07-2018
