## Supplementary material for "Antimicrobial peptides do not directly contribute to aging in *Drosophila*, but improve lifespan by preventing dysbiosis": File S5: survoutput_sexsplit.csv

	records	n.max	n.start	events	*rmean	*se(rmean)	median	0.95LCL	0.95UCL
strata(Gtype)=AMPChr2	160	160	160	111	73.3388440057001	1.27557903110898	79	76	81
strata(Gtype)=OR-R	160	160	160	128	66.6625	1.29826125351028	69	67	71
strata(Gtype)=iso w1118	159	159	159	159	46.9056603773585	1.21479065872029	48	46	53
