## Supplementary material for "Antimicrobial peptides do not directly contribute to aging in *Drosophila*, but improve lifespan by preventing dysbiosis": File S5: 1Bfemales.csv

	Life	iso w1118 nora+	iso w1118 nora-	AttC nora+	AttC nora-	Bom nora+	Bom nora-	GrC nora+	GrC nora-	OR-R nora+	OR-R nora-
1	7	1	NA	NA	NA	NA	NA	NA	NA	NA	NA
2	10	NA	NA	NA	NA	1	NA	NA	NA	NA	NA
3	10	1	NA	NA	NA	NA	NA	NA	NA	NA	NA
4	11	NA	NA	1	NA	NA	NA	NA	NA	NA	NA
5	11	NA	NA	1	NA	NA	NA	NA	NA	NA	NA
6	11	1	NA	NA	NA	NA	NA	NA	NA	NA	NA
7	11	1	NA	NA	NA	NA	NA	NA	NA	NA	NA
8	11	NA	0	NA	NA	NA	NA	NA	NA	NA	NA
9	12	NA	NA	NA	NA	NA	NA	1	NA	NA	NA
10	12	1	NA	NA	NA	NA	NA	NA	NA	NA	NA
11	14	NA	NA	1	NA	NA	NA	NA	NA	NA	NA
12	14	NA	NA	NA	NA	NA	NA	NA	NA	0	NA
13	14	1	NA	NA	NA	NA	NA	NA	NA	NA	NA
14	14	1	NA	NA	NA	NA	NA	NA	NA	NA	NA
15	15	NA	NA	NA	NA	NA	0	NA	NA	NA	NA
16	15	NA	NA	NA	NA	NA	0	NA	NA	NA	NA
17	16	NA	NA	1	NA	NA	NA	NA	NA	NA	NA
18	16	NA	NA	1	NA	NA	NA	NA	NA	NA	NA
19	17	NA	NA	NA	NA	NA	NA	NA	NA	0	NA
20	17	NA	NA	1	NA	NA	NA	NA	NA	NA	NA
21	17	NA	NA	NA	NA	NA	NA	NA	NA	NA	1
22	17	1	NA	NA	NA	NA	NA	NA	NA	NA	NA
23	18	NA	NA	NA	NA	1	NA	NA	NA	NA	NA
24	18	1	NA	NA	NA	NA	NA	NA	NA	NA	NA
25	18	1	NA	NA	NA	NA	NA	NA	NA	NA	NA
26	18	1	NA	NA	NA	NA	NA	NA	NA	NA	NA
27	18	1	NA	NA	NA	NA	NA	NA	NA	NA	NA
28	20	NA	NA	1	NA	NA	NA	NA	NA	NA	NA
29	20	NA	NA	NA	NA	NA	NA	NA	NA	NA	1
30	20	1	NA	NA	NA	NA	NA	NA	NA	NA	NA
31	20	1	NA	NA	NA	NA	NA	NA	NA	NA	NA
32	21	NA	NA	1	NA	NA	NA	NA	NA	NA	NA
33	21	NA	NA	NA	NA	NA	NA	NA	NA	1	NA
34	21	1	NA	NA	NA	NA	NA	NA	NA	NA	NA
35	21	1	NA	NA	NA	NA	NA	NA	NA	NA	NA
36	21	1	NA	NA	NA	NA	NA	NA	NA	NA	NA
37	21	1	NA	NA	NA	NA	NA	NA	NA	NA	NA
38	21	1	NA	NA	NA	NA	NA	NA	NA	NA	NA
39	22	NA	NA	NA	NA	NA	NA	1	NA	NA	NA
40	22	1	NA	NA	NA	NA	NA	NA	NA	NA	NA
41	22	1	NA	NA	NA	NA	NA	NA	NA	NA	NA
42	22	1	NA	NA	NA	NA	NA	NA	NA	NA	NA
43	24	NA	NA	NA	NA	NA	NA	NA	NA	1	NA
44	24	NA	NA	NA	NA	NA	NA	1	NA	NA	NA
45	24	1	NA	NA	NA	NA	NA	NA	NA	NA	NA
46	24	1	NA	NA	NA	NA	NA	NA	NA	NA	NA
47	25	NA	NA	1	NA	NA	NA	NA	NA	NA	NA
48	25	NA	NA	1	NA	NA	NA	NA	NA	NA	NA
49	25	NA	NA	NA	NA	1	NA	NA	NA	NA	NA
50	25	NA	NA	NA	NA	1	NA	NA	NA	NA	NA
51	25	NA	NA	1	NA	NA	NA	NA	NA	NA	NA
52	25	1	NA	NA	NA	NA	NA	NA	NA	NA	NA
53	25	1	NA	NA	NA	NA	NA	NA	NA	NA	NA
54	25	1	NA	NA	NA	NA	NA	NA	NA	NA	NA
55	26	NA	NA	NA	NA	NA	NA	1	NA	NA	NA
56	26	NA	NA	NA	NA	NA	NA	1	NA	NA	NA
57	26	NA	NA	NA	NA	NA	NA	1	NA	NA	NA
58	26	NA	NA	NA	NA	NA	NA	1	NA	NA	NA
59	26	0	NA	NA	NA	NA	NA	NA	NA	NA	NA
60	26	1	NA	NA	NA	NA	NA	NA	NA	NA	NA
61	26	1	NA	NA	NA	NA	NA	NA	NA	NA	NA
62	27	NA	NA	NA	NA	1	NA	NA	NA	NA	NA
63	27	NA	NA	1	NA	NA	NA	NA	NA	NA	NA
64	27	NA	NA	1	NA	NA	NA	NA	NA	NA	NA
65	27	NA	NA	1	NA	NA	NA	NA	NA	NA	NA
66	27	NA	NA	NA	NA	NA	NA	NA	NA	NA	1
67	27	NA	NA	NA	NA	NA	NA	NA	NA	NA	1
68	27	NA	NA	NA	NA	NA	NA	NA	NA	NA	1
69	27	1	NA	NA	NA	NA	NA	NA	NA	NA	NA
70	27	NA	1	NA	NA	NA	NA	NA	NA	NA	NA
71	28	NA	NA	1	NA	NA	NA	NA	NA	NA	NA
72	28	1	NA	NA	NA	NA	NA	NA	NA	NA	NA
73	29	NA	NA	NA	NA	1	NA	NA	NA	NA	NA
74	29	NA	NA	NA	NA	1	NA	NA	NA	NA	NA
75	29	1	NA	NA	NA	NA	NA	NA	NA	NA	NA
76	29	1	NA	NA	NA	NA	NA	NA	NA	NA	NA
77	29	1	NA	NA	NA	NA	NA	NA	NA	NA	NA
78	30	NA	NA	1	NA	NA	NA	NA	NA	NA	NA
79	30	NA	NA	NA	NA	NA	NA	NA	NA	NA	1
80	30	1	NA	NA	NA	NA	NA	NA	NA	NA	NA
81	30	1	NA	NA	NA	NA	NA	NA	NA	NA	NA
82	30	1	NA	NA	NA	NA	NA	NA	NA	NA	NA
83	31	1	NA	NA	NA	NA	NA	NA	NA	NA	NA
84	31	1	NA	NA	NA	NA	NA	NA	NA	NA	NA
85	31	1	NA	NA	NA	NA	NA	NA	NA	NA	NA
86	31	1	NA	NA	NA	NA	NA	NA	NA	NA	NA
87	31	1	NA	NA	NA	NA	NA	NA	NA	NA	NA
88	32	NA	NA	1	NA	NA	NA	NA	NA	NA	NA
89	32	NA	NA	NA	NA	1	NA	NA	NA	NA	NA
90	32	NA	NA	NA	NA	1	NA	NA	NA	NA	NA
91	32	NA	NA	1	NA	NA	NA	NA	NA	NA	NA
92	32	NA	NA	NA	NA	NA	NA	NA	NA	NA	0
93	32	NA	NA	NA	NA	NA	NA	NA	NA	NA	0
94	32	NA	NA	NA	NA	NA	NA	NA	NA	NA	0
95	32	1	NA	NA	NA	NA	NA	NA	NA	NA	NA
96	32	1	NA	NA	NA	NA	NA	NA	NA	NA	NA
97	33	NA	NA	NA	NA	NA	NA	1	NA	NA	NA
98	33	1	NA	NA	NA	NA	NA	NA	NA	NA	NA
99	33	1	NA	NA	NA	NA	NA	NA	NA	NA	NA
100	33	1	NA	NA	NA	NA	NA	NA	NA	NA	NA
101	33	1	NA	NA	NA	NA	NA	NA	NA	NA	NA
102	34	NA	NA	NA	NA	1	NA	NA	NA	NA	NA
103	34	NA	NA	NA	NA	1	NA	NA	NA	NA	NA
104	34	NA	NA	NA	NA	1	NA	NA	NA	NA	NA
105	34	NA	NA	NA	NA	NA	NA	NA	NA	NA	1
106	34	1	NA	NA	NA	NA	NA	NA	NA	NA	NA
107	34	1	NA	NA	NA	NA	NA	NA	NA	NA	NA
108	35	NA	NA	1	NA	NA	NA	NA	NA	NA	NA
109	35	NA	NA	1	NA	NA	NA	NA	NA	NA	NA
110	35	1	NA	NA	NA	NA	NA	NA	NA	NA	NA
111	36	NA	NA	1	NA	NA	NA	NA	NA	NA	NA
112	36	NA	NA	NA	NA	1	NA	NA	NA	NA	NA
113	36	NA	NA	NA	NA	1	NA	NA	NA	NA	NA
114	36	NA	NA	NA	NA	NA	NA	1	NA	NA	NA
115	36	1	NA	NA	NA	NA	NA	NA	NA	NA	NA
116	36	1	NA	NA	NA	NA	NA	NA	NA	NA	NA
117	36	1	NA	NA	NA	NA	NA	NA	NA	NA	NA
118	36	1	NA	NA	NA	NA	NA	NA	NA	NA	NA
119	36	1	NA	NA	NA	NA	NA	NA	NA	NA	NA
120	36	1	NA	NA	NA	NA	NA	NA	NA	NA	NA
121	37	NA	NA	NA	0	NA	NA	NA	NA	NA	NA
122	37	NA	NA	NA	1	NA	NA	NA	NA	NA	NA
123	37	NA	NA	1	NA	NA	NA	NA	NA	NA	NA
124	37	NA	NA	NA	NA	1	NA	NA	NA	NA	NA
125	37	NA	NA	NA	NA	1	NA	NA	NA	NA	NA
126	37	NA	NA	1	NA	NA	NA	NA	NA	NA	NA
127	37	NA	NA	1	NA	NA	NA	NA	NA	NA	NA
128	37	NA	NA	NA	NA	NA	NA	NA	NA	NA	0
129	37	NA	NA	NA	NA	NA	NA	NA	NA	NA	0
130	37	NA	NA	NA	NA	NA	NA	NA	NA	NA	0
131	37	NA	NA	NA	NA	NA	NA	NA	NA	NA	0
132	37	NA	NA	NA	NA	NA	NA	NA	NA	NA	0
133	37	NA	NA	NA	NA	NA	NA	NA	NA	NA	0
134	37	NA	NA	NA	NA	NA	NA	NA	NA	NA	0
135	37	NA	NA	NA	NA	NA	NA	NA	NA	NA	0
136	37	NA	NA	NA	NA	NA	NA	NA	NA	NA	0
137	37	NA	NA	NA	NA	NA	NA	NA	NA	NA	0
138	37	NA	NA	NA	0	NA	NA	NA	NA	NA	NA
139	37	NA	NA	NA	1	NA	NA	NA	NA	NA	NA
140	38	NA	NA	NA	NA	NA	NA	1	NA	NA	NA
141	38	1	NA	NA	NA	NA	NA	NA	NA	NA	NA
142	38	1	NA	NA	NA	NA	NA	NA	NA	NA	NA
143	38	1	NA	NA	NA	NA	NA	NA	NA	NA	NA
144	38	1	NA	NA	NA	NA	NA	NA	NA	NA	NA
145	39	NA	NA	1	NA	NA	NA	NA	NA	NA	NA
146	39	NA	NA	1	NA	NA	NA	NA	NA	NA	NA
147	39	NA	NA	1	NA	NA	NA	NA	NA	NA	NA
148	39	NA	NA	1	NA	NA	NA	NA	NA	NA	NA
149	39	NA	NA	NA	NA	1	NA	NA	NA	NA	NA
150	39	NA	NA	1	NA	NA	NA	NA	NA	NA	NA
151	39	NA	NA	NA	NA	NA	0	NA	NA	NA	NA
152	39	1	NA	NA	NA	NA	NA	NA	NA	NA	NA
153	39	1	NA	NA	NA	NA	NA	NA	NA	NA	NA
154	39	1	NA	NA	NA	NA	NA	NA	NA	NA	NA
155	39	1	NA	NA	NA	NA	NA	NA	NA	NA	NA
156	39	1	NA	NA	NA	NA	NA	NA	NA	NA	NA
157	39	1	NA	NA	NA	NA	NA	NA	NA	NA	NA
158	40	NA	NA	NA	0	NA	NA	NA	NA	NA	NA
159	40	1	NA	NA	NA	NA	NA	NA	NA	NA	NA
160	41	NA	NA	NA	NA	1	NA	NA	NA	NA	NA
161	41	NA	NA	1	NA	NA	NA	NA	NA	NA	NA
162	41	NA	NA	NA	NA	NA	NA	NA	NA	NA	1
163	41	NA	NA	NA	NA	NA	NA	NA	NA	NA	1
164	41	1	NA	NA	NA	NA	NA	NA	NA	NA	NA
165	41	1	NA	NA	NA	NA	NA	NA	NA	NA	NA
166	41	1	NA	NA	NA	NA	NA	NA	NA	NA	NA
167	41	1	NA	NA	NA	NA	NA	NA	NA	NA	NA
168	41	1	NA	NA	NA	NA	NA	NA	NA	NA	NA
169	41	1	NA	NA	NA	NA	NA	NA	NA	NA	NA
170	41	1	NA	NA	NA	NA	NA	NA	NA	NA	NA
171	42	NA	NA	NA	1	NA	NA	NA	NA	NA	NA
172	42	NA	NA	NA	NA	NA	NA	NA	NA	NA	1
173	42	NA	NA	NA	1	NA	NA	NA	NA	NA	NA
174	42	1	NA	NA	NA	NA	NA	NA	NA	NA	NA
175	42	1	NA	NA	NA	NA	NA	NA	NA	NA	NA
176	42	1	NA	NA	NA	NA	NA	NA	NA	NA	NA
177	43	NA	NA	1	NA	NA	NA	NA	NA	NA	NA
178	43	NA	NA	1	NA	NA	NA	NA	NA	NA	NA
179	43	NA	NA	1	NA	NA	NA	NA	NA	NA	NA
180	43	NA	NA	NA	NA	1	NA	NA	NA	NA	NA
181	43	NA	NA	NA	NA	1	NA	NA	NA	NA	NA
182	43	NA	NA	NA	NA	1	NA	NA	NA	NA	NA
183	43	NA	NA	NA	NA	NA	NA	1	NA	NA	NA
184	43	NA	NA	NA	NA	NA	NA	1	NA	NA	NA
185	43	1	NA	NA	NA	NA	NA	NA	NA	NA	NA
186	43	1	NA	NA	NA	NA	NA	NA	NA	NA	NA
187	43	1	NA	NA	NA	NA	NA	NA	NA	NA	NA
188	43	1	NA	NA	NA	NA	NA	NA	NA	NA	NA
189	43	1	NA	NA	NA	NA	NA	NA	NA	NA	NA
190	43	1	NA	NA	NA	NA	NA	NA	NA	NA	NA
191	43	1	NA	NA	NA	NA	NA	NA	NA	NA	NA
192	43	1	NA	NA	NA	NA	NA	NA	NA	NA	NA
193	43	1	NA	NA	NA	NA	NA	NA	NA	NA	NA
194	44	NA	NA	NA	NA	NA	NA	NA	NA	1	NA
195	44	NA	NA	NA	NA	NA	NA	NA	NA	1	NA
196	44	1	NA	NA	NA	NA	NA	NA	NA	NA	NA
197	44	1	NA	NA	NA	NA	NA	NA	NA	NA	NA
198	44	1	NA	NA	NA	NA	NA	NA	NA	NA	NA
199	44	1	NA	NA	NA	NA	NA	NA	NA	NA	NA
200	44	1	NA	NA	NA	NA	NA	NA	NA	NA	NA
201	44	1	NA	NA	NA	NA	NA	NA	NA	NA	NA
202	44	1	NA	NA	NA	NA	NA	NA	NA	NA	NA
203	44	1	NA	NA	NA	NA	NA	NA	NA	NA	NA
204	44	1	NA	NA	NA	NA	NA	NA	NA	NA	NA
205	45	NA	NA	1	NA	NA	NA	NA	NA	NA	NA
206	45	NA	NA	1	NA	NA	NA	NA	NA	NA	NA
207	45	NA	NA	1	NA	NA	NA	NA	NA	NA	NA
208	45	NA	NA	1	NA	NA	NA	NA	NA	NA	NA
209	45	NA	NA	1	NA	NA	NA	NA	NA	NA	NA
210	45	NA	NA	NA	NA	NA	NA	1	NA	NA	NA
211	45	NA	NA	NA	NA	NA	NA	1	NA	NA	NA
212	45	1	NA	NA	NA	NA	NA	NA	NA	NA	NA
213	45	1	NA	NA	NA	NA	NA	NA	NA	NA	NA
214	45	1	NA	NA	NA	NA	NA	NA	NA	NA	NA
215	46	NA	NA	1	NA	NA	NA	NA	NA	NA	NA
216	46	NA	NA	1	NA	NA	NA	NA	NA	NA	NA
217	46	NA	NA	NA	NA	1	NA	NA	NA	NA	NA
218	46	NA	NA	NA	NA	1	NA	NA	NA	NA	NA
219	46	NA	NA	NA	NA	1	NA	NA	NA	NA	NA
220	46	NA	NA	NA	NA	1	NA	NA	NA	NA	NA
221	46	NA	NA	1	NA	NA	NA	NA	NA	NA	NA
222	46	1	NA	NA	NA	NA	NA	NA	NA	NA	NA
223	46	1	NA	NA	NA	NA	NA	NA	NA	NA	NA
224	46	1	NA	NA	NA	NA	NA	NA	NA	NA	NA
225	46	1	NA	NA	NA	NA	NA	NA	NA	NA	NA
226	46	1	NA	NA	NA	NA	NA	NA	NA	NA	NA
227	46	1	NA	NA	NA	NA	NA	NA	NA	NA	NA
228	47	NA	NA	1	NA	NA	NA	NA	NA	NA	NA
229	47	NA	NA	1	NA	NA	NA	NA	NA	NA	NA
230	47	NA	NA	NA	1	NA	NA	NA	NA	NA	NA
231	47	1	NA	NA	NA	NA	NA	NA	NA	NA	NA
232	47	1	NA	NA	NA	NA	NA	NA	NA	NA	NA
233	48	NA	NA	1	NA	NA	NA	NA	NA	NA	NA
234	48	NA	NA	1	NA	NA	NA	NA	NA	NA	NA
235	48	NA	NA	NA	NA	1	NA	NA	NA	NA	NA
236	48	NA	NA	NA	NA	1	NA	NA	NA	NA	NA
237	48	NA	NA	NA	NA	1	NA	NA	NA	NA	NA
238	48	NA	NA	1	NA	NA	NA	NA	NA	NA	NA
239	48	NA	NA	1	NA	NA	NA	NA	NA	NA	NA
240	48	NA	NA	NA	NA	NA	NA	NA	NA	NA	1
241	48	1	NA	NA	NA	NA	NA	NA	NA	NA	NA
242	49	NA	NA	NA	1	NA	NA	NA	NA	NA	NA
243	49	NA	NA	1	NA	NA	NA	NA	NA	NA	NA
244	49	NA	NA	NA	NA	1	NA	NA	NA	NA	NA
245	49	NA	NA	1	NA	NA	NA	NA	NA	NA	NA
246	49	NA	NA	1	NA	NA	NA	NA	NA	NA	NA
247	49	NA	NA	1	NA	NA	NA	NA	NA	NA	NA
248	49	NA	NA	NA	1	NA	NA	NA	NA	NA	NA
249	49	1	NA	NA	NA	NA	NA	NA	NA	NA	NA
250	49	1	NA	NA	NA	NA	NA	NA	NA	NA	NA
251	49	1	NA	NA	NA	NA	NA	NA	NA	NA	NA
252	49	1	NA	NA	NA	NA	NA	NA	NA	NA	NA
253	50	NA	NA	NA	NA	NA	NA	1	NA	NA	NA
254	50	NA	NA	NA	1	NA	NA	NA	NA	NA	NA
255	50	NA	NA	NA	NA	NA	1	NA	NA	NA	NA
256	50	1	NA	NA	NA	NA	NA	NA	NA	NA	NA
257	50	1	NA	NA	NA	NA	NA	NA	NA	NA	NA
258	50	1	NA	NA	NA	NA	NA	NA	NA	NA	NA
259	50	1	NA	NA	NA	NA	NA	NA	NA	NA	NA
260	50	1	NA	NA	NA	NA	NA	NA	NA	NA	NA
261	50	1	NA	NA	NA	NA	NA	NA	NA	NA	NA
262	50	1	NA	NA	NA	NA	NA	NA	NA	NA	NA
263	50	1	NA	NA	NA	NA	NA	NA	NA	NA	NA
264	50	1	NA	NA	NA	NA	NA	NA	NA	NA	NA
265	51	NA	NA	NA	NA	NA	NA	NA	NA	1	NA
266	51	NA	NA	NA	NA	NA	NA	NA	NA	1	NA
267	51	NA	NA	NA	NA	NA	NA	NA	NA	1	NA
268	51	NA	NA	1	NA	NA	NA	NA	NA	NA	NA
269	51	NA	NA	1	NA	NA	NA	NA	NA	NA	NA
270	51	NA	NA	NA	NA	NA	NA	NA	NA	NA	1
271	52	NA	NA	NA	NA	1	NA	NA	NA	NA	NA
272	52	NA	NA	NA	NA	1	NA	NA	NA	NA	NA
273	52	NA	NA	NA	NA	NA	NA	1	NA	NA	NA
274	52	NA	NA	NA	NA	NA	NA	NA	NA	NA	1
275	52	NA	NA	NA	NA	NA	NA	NA	1	NA	NA
276	52	1	NA	NA	NA	NA	NA	NA	NA	NA	NA
277	52	1	NA	NA	NA	NA	NA	NA	NA	NA	NA
278	52	1	NA	NA	NA	NA	NA	NA	NA	NA	NA
279	52	1	NA	NA	NA	NA	NA	NA	NA	NA	NA
280	52	1	NA	NA	NA	NA	NA	NA	NA	NA	NA
281	52	1	NA	NA	NA	NA	NA	NA	NA	NA	NA
282	52	1	NA	NA	NA	NA	NA	NA	NA	NA	NA
283	52	1	NA	NA	NA	NA	NA	NA	NA	NA	NA
284	53	NA	NA	1	NA	NA	NA	NA	NA	NA	NA
285	53	NA	NA	1	NA	NA	NA	NA	NA	NA	NA
286	53	NA	NA	1	NA	NA	NA	NA	NA	NA	NA
287	53	NA	NA	1	NA	NA	NA	NA	NA	NA	NA
288	53	NA	NA	1	NA	NA	NA	NA	NA	NA	NA
289	53	NA	NA	NA	NA	1	NA	NA	NA	NA	NA
290	53	NA	NA	NA	NA	1	NA	NA	NA	NA	NA
291	53	NA	NA	NA	NA	1	NA	NA	NA	NA	NA
292	53	NA	NA	NA	NA	1	NA	NA	NA	NA	NA
293	53	NA	NA	NA	NA	1	NA	NA	NA	NA	NA
294	53	NA	NA	NA	NA	1	NA	NA	NA	NA	NA
295	53	NA	NA	NA	NA	NA	NA	NA	NA	1	NA
296	53	1	NA	NA	NA	NA	NA	NA	NA	NA	NA
297	53	1	NA	NA	NA	NA	NA	NA	NA	NA	NA
298	53	1	NA	NA	NA	NA	NA	NA	NA	NA	NA
299	53	1	NA	NA	NA	NA	NA	NA	NA	NA	NA
300	53	1	NA	NA	NA	NA	NA	NA	NA	NA	NA
301	53	1	NA	NA	NA	NA	NA	NA	NA	NA	NA
302	53	1	NA	NA	NA	NA	NA	NA	NA	NA	NA
303	53	1	NA	NA	NA	NA	NA	NA	NA	NA	NA
304	53	1	NA	NA	NA	NA	NA	NA	NA	NA	NA
305	53	1	NA	NA	NA	NA	NA	NA	NA	NA	NA
306	53	1	NA	NA	NA	NA	NA	NA	NA	NA	NA
307	53	1	NA	NA	NA	NA	NA	NA	NA	NA	NA
308	54	NA	NA	NA	NA	NA	NA	1	NA	NA	NA
309	54	NA	NA	NA	NA	NA	NA	NA	NA	NA	1
310	54	NA	NA	NA	NA	NA	1	NA	NA	NA	NA
311	54	NA	1	NA	NA	NA	NA	NA	NA	NA	NA
312	55	NA	NA	NA	NA	1	NA	NA	NA	NA	NA
313	55	NA	NA	NA	NA	1	NA	NA	NA	NA	NA
314	55	NA	NA	NA	NA	1	NA	NA	NA	NA	NA
315	55	NA	NA	NA	NA	1	NA	NA	NA	NA	NA
316	55	NA	0	NA	NA	NA	NA	NA	NA	NA	NA
317	55	1	NA	NA	NA	NA	NA	NA	NA	NA	NA
318	55	1	NA	NA	NA	NA	NA	NA	NA	NA	NA
319	55	1	NA	NA	NA	NA	NA	NA	NA	NA	NA
320	55	1	NA	NA	NA	NA	NA	NA	NA	NA	NA
321	56	NA	NA	1	NA	NA	NA	NA	NA	NA	NA
322	56	NA	NA	1	NA	NA	NA	NA	NA	NA	NA
323	56	NA	NA	1	NA	NA	NA	NA	NA	NA	NA
324	56	NA	NA	1	NA	NA	NA	NA	NA	NA	NA
325	56	NA	NA	1	NA	NA	NA	NA	NA	NA	NA
326	56	NA	NA	1	NA	NA	NA	NA	NA	NA	NA
327	56	NA	NA	NA	NA	NA	NA	NA	NA	1	NA
328	56	NA	NA	NA	NA	NA	NA	NA	NA	1	NA
329	56	NA	NA	NA	NA	NA	NA	NA	1	NA	NA
330	56	1	NA	NA	NA	NA	NA	NA	NA	NA	NA
331	56	1	NA	NA	NA	NA	NA	NA	NA	NA	NA
332	56	1	NA	NA	NA	NA	NA	NA	NA	NA	NA
333	56	1	NA	NA	NA	NA	NA	NA	NA	NA	NA
334	57	NA	NA	NA	NA	NA	NA	1	NA	NA	NA
335	57	NA	NA	NA	NA	NA	NA	NA	NA	NA	1
336	58	NA	NA	NA	NA	NA	NA	NA	NA	1	NA
337	58	NA	NA	NA	NA	NA	NA	NA	NA	1	NA
338	58	NA	NA	NA	NA	NA	NA	NA	NA	1	NA
339	58	NA	NA	1	NA	NA	NA	NA	NA	NA	NA
340	58	NA	NA	NA	NA	NA	NA	NA	NA	1	NA
341	58	NA	NA	1	NA	NA	NA	NA	NA	NA	NA
342	58	1	NA	NA	NA	NA	NA	NA	NA	NA	NA
343	58	1	NA	NA	NA	NA	NA	NA	NA	NA	NA
344	58	1	NA	NA	NA	NA	NA	NA	NA	NA	NA
345	59	NA	NA	1	NA	NA	NA	NA	NA	NA	NA
346	59	NA	NA	1	NA	NA	NA	NA	NA	NA	NA
347	59	NA	NA	1	NA	NA	NA	NA	NA	NA	NA
348	59	NA	NA	NA	NA	1	NA	NA	NA	NA	NA
349	59	NA	NA	NA	NA	1	NA	NA	NA	NA	NA
350	59	NA	NA	NA	NA	NA	NA	1	NA	NA	NA
351	59	1	NA	NA	NA	NA	NA	NA	NA	NA	NA
352	60	NA	NA	NA	NA	NA	NA	NA	NA	1	NA
353	60	NA	NA	NA	NA	NA	NA	NA	NA	1	NA
354	60	NA	NA	NA	NA	NA	NA	NA	NA	1	NA
355	60	NA	NA	NA	NA	NA	NA	NA	NA	1	NA
356	60	NA	NA	1	NA	NA	NA	NA	NA	NA	NA
357	60	NA	NA	1	NA	NA	NA	NA	NA	NA	NA
358	60	NA	NA	1	NA	NA	NA	NA	NA	NA	NA
359	60	NA	NA	NA	NA	1	NA	NA	NA	NA	NA
360	60	NA	NA	NA	NA	1	NA	NA	NA	NA	NA
361	60	NA	NA	NA	NA	1	NA	NA	NA	NA	NA
362	60	NA	NA	NA	NA	NA	NA	NA	NA	1	NA
363	60	NA	NA	NA	NA	NA	NA	NA	NA	1	NA
364	60	NA	NA	NA	NA	NA	NA	NA	NA	1	NA
365	60	NA	NA	NA	NA	NA	NA	NA	NA	1	NA
366	60	NA	NA	1	NA	NA	NA	NA	NA	NA	NA
367	60	NA	1	NA	NA	NA	NA	NA	NA	NA	NA
368	60	1	NA	NA	NA	NA	NA	NA	NA	NA	NA
369	60	1	NA	NA	NA	NA	NA	NA	NA	NA	NA
370	60	1	NA	NA	NA	NA	NA	NA	NA	NA	NA
371	60	1	NA	NA	NA	NA	NA	NA	NA	NA	NA
372	60	1	NA	NA	NA	NA	NA	NA	NA	NA	NA
373	61	NA	1	NA	NA	NA	NA	NA	NA	NA	NA
374	62	NA	NA	1	NA	NA	NA	NA	NA	NA	NA
375	62	NA	NA	1	NA	NA	NA	NA	NA	NA	NA
376	62	NA	NA	1	NA	NA	NA	NA	NA	NA	NA
377	62	NA	NA	1	NA	NA	NA	NA	NA	NA	NA
378	62	NA	NA	1	NA	NA	NA	NA	NA	NA	NA
379	62	NA	NA	NA	NA	1	NA	NA	NA	NA	NA
380	62	NA	NA	NA	NA	1	NA	NA	NA	NA	NA
381	62	NA	NA	NA	NA	1	NA	NA	NA	NA	NA
382	62	0	NA	NA	NA	NA	NA	NA	NA	NA	NA
383	62	0	NA	NA	NA	NA	NA	NA	NA	NA	NA
384	62	1	NA	NA	NA	NA	NA	NA	NA	NA	NA
385	63	NA	NA	NA	NA	NA	NA	NA	NA	1	NA
386	63	NA	NA	1	NA	NA	NA	NA	NA	NA	NA
387	63	NA	NA	1	NA	NA	NA	NA	NA	NA	NA
388	63	NA	NA	NA	NA	1	NA	NA	NA	NA	NA
389	63	NA	NA	NA	NA	1	NA	NA	NA	NA	NA
390	63	NA	NA	NA	NA	NA	NA	NA	NA	1	NA
391	63	NA	NA	NA	NA	NA	NA	NA	NA	1	NA
392	63	NA	NA	NA	NA	NA	NA	NA	NA	1	NA
393	63	NA	NA	NA	NA	NA	NA	NA	NA	1	NA
394	63	NA	NA	1	NA	NA	NA	NA	NA	NA	NA
395	63	NA	NA	1	NA	NA	NA	NA	NA	NA	NA
396	63	NA	NA	NA	NA	NA	NA	NA	NA	1	NA
397	63	NA	NA	NA	NA	NA	NA	NA	NA	1	NA
398	63	NA	NA	NA	NA	NA	NA	NA	NA	NA	1
399	63	NA	NA	NA	NA	NA	NA	NA	NA	NA	1
400	63	1	NA	NA	NA	NA	NA	NA	NA	NA	NA
401	64	1	NA	NA	NA	NA	NA	NA	NA	NA	NA
402	64	NA	1	NA	NA	NA	NA	NA	NA	NA	NA
403	65	NA	NA	NA	NA	NA	NA	NA	NA	1	NA
404	65	NA	NA	NA	NA	NA	NA	NA	NA	1	NA
405	65	NA	NA	1	NA	NA	NA	NA	NA	NA	NA
406	65	NA	NA	1	NA	NA	NA	NA	NA	NA	NA
407	65	NA	NA	NA	NA	1	NA	NA	NA	NA	NA
408	65	NA	NA	NA	NA	1	NA	NA	NA	NA	NA
409	65	NA	NA	NA	NA	NA	NA	NA	NA	1	NA
410	65	NA	NA	NA	NA	NA	NA	NA	NA	1	NA
411	65	NA	NA	NA	NA	NA	NA	NA	NA	1	NA
412	65	NA	NA	NA	NA	NA	NA	NA	NA	1	NA
413	65	NA	NA	NA	NA	NA	NA	NA	NA	1	NA
414	65	NA	NA	NA	NA	NA	NA	NA	NA	1	NA
415	65	NA	NA	1	NA	NA	NA	NA	NA	NA	NA
416	65	NA	NA	NA	NA	NA	NA	NA	NA	NA	1
417	65	NA	NA	NA	NA	NA	NA	NA	NA	NA	1
418	65	1	NA	NA	NA	NA	NA	NA	NA	NA	NA
419	65	NA	1	NA	NA	NA	NA	NA	NA	NA	NA
420	66	NA	NA	NA	NA	NA	NA	1	NA	NA	NA
421	66	NA	NA	NA	1	NA	NA	NA	NA	NA	NA
422	66	NA	NA	NA	NA	NA	1	NA	NA	NA	NA
423	66	NA	NA	NA	NA	NA	NA	NA	1	NA	NA
424	67	NA	NA	NA	NA	NA	NA	NA	NA	1	NA
425	67	NA	NA	1	NA	NA	NA	NA	NA	NA	NA
426	67	NA	NA	1	NA	NA	NA	NA	NA	NA	NA
427	67	NA	NA	1	NA	NA	NA	NA	NA	NA	NA
428	67	NA	NA	1	NA	NA	NA	NA	NA	NA	NA
429	67	NA	NA	NA	NA	1	NA	NA	NA	NA	NA
430	67	NA	NA	NA	NA	NA	NA	NA	NA	1	NA
431	67	NA	NA	NA	NA	NA	NA	NA	NA	1	NA
432	67	NA	NA	NA	NA	NA	NA	NA	NA	1	NA
433	67	NA	NA	NA	NA	NA	NA	NA	NA	1	NA
434	67	NA	NA	NA	NA	NA	NA	NA	NA	1	NA
435	67	NA	NA	NA	NA	NA	NA	NA	NA	1	NA
436	67	NA	NA	NA	NA	NA	NA	NA	NA	1	NA
437	67	NA	NA	NA	NA	NA	NA	NA	NA	1	NA
438	67	NA	NA	1	NA	NA	NA	NA	NA	NA	NA
439	67	NA	NA	NA	NA	NA	NA	NA	NA	NA	1
440	67	NA	NA	NA	NA	NA	NA	NA	1	NA	NA
441	67	NA	1	NA	NA	NA	NA	NA	NA	NA	NA
442	67	1	NA	NA	NA	NA	NA	NA	NA	NA	NA
443	67	NA	1	NA	NA	NA	NA	NA	NA	NA	NA
444	68	NA	NA	NA	1	NA	NA	NA	NA	NA	NA
445	68	NA	1	NA	NA	NA	NA	NA	NA	NA	NA
446	69	NA	NA	1	NA	NA	NA	NA	NA	NA	NA
447	69	NA	NA	1	NA	NA	NA	NA	NA	NA	NA
448	69	NA	NA	1	NA	NA	NA	NA	NA	NA	NA
449	69	NA	NA	1	NA	NA	NA	NA	NA	NA	NA
450	69	NA	NA	1	NA	NA	NA	NA	NA	NA	NA
451	69	NA	NA	1	NA	NA	NA	NA	NA	NA	NA
452	69	NA	NA	1	NA	NA	NA	NA	NA	NA	NA
453	69	NA	NA	NA	NA	1	NA	NA	NA	NA	NA
454	69	NA	NA	NA	NA	1	NA	NA	NA	NA	NA
455	69	NA	NA	NA	NA	1	NA	NA	NA	NA	NA
456	69	NA	NA	NA	NA	1	NA	NA	NA	NA	NA
457	69	NA	NA	NA	NA	1	NA	NA	NA	NA	NA
458	69	NA	NA	NA	NA	1	NA	NA	NA	NA	NA
459	69	NA	1	NA	NA	NA	NA	NA	NA	NA	NA
460	69	NA	1	NA	NA	NA	NA	NA	NA	NA	NA
461	70	NA	NA	NA	NA	NA	NA	NA	NA	1	NA
462	70	NA	NA	1	NA	NA	NA	NA	NA	NA	NA
463	70	NA	NA	1	NA	NA	NA	NA	NA	NA	NA
464	70	NA	NA	1	NA	NA	NA	NA	NA	NA	NA
465	70	NA	NA	1	NA	NA	NA	NA	NA	NA	NA
466	70	NA	NA	NA	NA	NA	NA	NA	NA	1	NA
467	70	NA	NA	NA	NA	NA	NA	NA	NA	1	NA
468	70	NA	NA	NA	NA	NA	NA	NA	NA	1	NA
469	70	NA	NA	NA	NA	NA	NA	NA	NA	1	NA
470	70	NA	NA	NA	NA	NA	NA	NA	NA	1	NA
471	70	NA	NA	NA	NA	NA	NA	NA	NA	1	NA
472	70	NA	NA	NA	NA	NA	NA	NA	NA	1	NA
473	70	NA	NA	NA	NA	NA	NA	NA	NA	1	NA
474	70	NA	NA	NA	NA	NA	NA	NA	NA	1	NA
475	70	NA	NA	NA	NA	NA	NA	NA	NA	1	NA
476	70	NA	NA	NA	NA	NA	NA	NA	NA	1	NA
477	70	NA	NA	NA	NA	NA	NA	NA	NA	1	NA
478	70	NA	NA	NA	NA	NA	NA	NA	NA	1	NA
479	70	NA	NA	NA	NA	NA	NA	NA	NA	1	NA
480	70	NA	1	NA	NA	NA	NA	NA	NA	NA	NA
481	70	NA	1	NA	NA	NA	NA	NA	NA	NA	NA
482	70	1	NA	NA	NA	NA	NA	NA	NA	NA	NA
483	70	1	NA	NA	NA	NA	NA	NA	NA	NA	NA
484	70	1	NA	NA	NA	NA	NA	NA	NA	NA	NA
485	71	NA	NA	NA	NA	NA	NA	NA	NA	NA	1
486	71	NA	NA	NA	NA	NA	NA	NA	NA	NA	1
487	71	NA	NA	NA	NA	NA	NA	NA	NA	NA	1
488	71	NA	NA	NA	NA	NA	NA	NA	NA	NA	1
489	71	NA	NA	NA	NA	NA	NA	NA	NA	NA	1
490	72	NA	NA	1	NA	NA	NA	NA	NA	NA	NA
491	72	NA	NA	NA	NA	NA	NA	NA	NA	0	NA
492	72	NA	NA	1	NA	NA	NA	NA	NA	NA	NA
493	72	NA	NA	1	NA	NA	NA	NA	NA	NA	NA
494	72	NA	NA	NA	NA	NA	NA	NA	NA	NA	1
495	72	NA	NA	NA	NA	NA	NA	NA	NA	NA	1
496	73	NA	NA	NA	NA	NA	NA	NA	NA	NA	1
497	73	NA	NA	NA	NA	NA	NA	NA	NA	NA	1
498	73	NA	NA	NA	NA	NA	NA	NA	NA	NA	1
499	73	NA	NA	NA	1	NA	NA	NA	NA	NA	NA
500	73	NA	NA	NA	NA	NA	NA	NA	1	NA	NA
501	73	NA	NA	NA	NA	NA	NA	NA	1	NA	NA
502	73	NA	NA	NA	NA	NA	NA	NA	1	NA	NA
503	73	NA	NA	NA	NA	NA	NA	NA	1	NA	NA
504	73	NA	NA	NA	NA	NA	NA	NA	1	NA	NA
505	73	NA	NA	NA	NA	NA	NA	NA	1	NA	NA
506	73	NA	NA	NA	NA	NA	NA	NA	1	NA	NA
507	73	NA	NA	NA	NA	NA	NA	NA	1	NA	NA
508	73	NA	NA	NA	NA	NA	NA	NA	1	NA	NA
509	73	NA	NA	NA	NA	NA	NA	NA	1	NA	NA
510	73	NA	NA	NA	NA	NA	NA	NA	1	NA	NA
511	73	NA	NA	NA	NA	NA	NA	NA	1	NA	NA
512	73	NA	NA	NA	NA	NA	NA	NA	1	NA	NA
513	73	NA	1	NA	NA	NA	NA	NA	NA	NA	NA
514	73	NA	1	NA	NA	NA	NA	NA	NA	NA	NA
515	73	NA	1	NA	NA	NA	NA	NA	NA	NA	NA
516	74	NA	NA	NA	NA	NA	NA	NA	NA	1	NA
517	74	NA	NA	NA	NA	NA	NA	NA	NA	1	NA
518	74	NA	NA	NA	NA	NA	NA	NA	NA	NA	1
519	74	NA	NA	NA	NA	NA	NA	NA	NA	NA	1
520	74	NA	NA	NA	NA	NA	NA	NA	NA	NA	1
521	74	NA	NA	NA	NA	NA	NA	NA	NA	NA	1
522	74	NA	NA	NA	NA	NA	NA	NA	NA	NA	1
523	74	NA	NA	NA	NA	NA	NA	NA	1	NA	NA
524	74	NA	NA	NA	NA	NA	NA	NA	1	NA	NA
525	74	NA	1	NA	NA	NA	NA	NA	NA	NA	NA
526	75	NA	NA	NA	NA	NA	NA	NA	1	NA	NA
527	75	NA	NA	NA	NA	NA	NA	NA	1	NA	NA
528	76	NA	NA	1	NA	NA	NA	NA	NA	NA	NA
529	76	NA	NA	1	NA	NA	NA	NA	NA	NA	NA
530	76	NA	NA	NA	NA	NA	NA	NA	NA	NA	1
531	76	NA	NA	NA	NA	NA	NA	NA	NA	NA	1
532	76	NA	NA	NA	NA	NA	NA	NA	NA	NA	1
533	76	NA	NA	NA	NA	NA	NA	NA	NA	NA	1
534	76	NA	NA	NA	NA	NA	NA	NA	NA	NA	1
535	76	NA	NA	NA	NA	NA	NA	NA	NA	NA	1
536	76	NA	NA	NA	NA	NA	NA	NA	NA	NA	1
537	76	NA	NA	NA	NA	NA	NA	NA	NA	NA	1
538	76	NA	NA	NA	NA	NA	NA	NA	NA	NA	1
539	76	NA	NA	NA	NA	NA	NA	NA	NA	NA	1
540	76	NA	NA	NA	NA	NA	NA	NA	NA	NA	1
541	76	NA	NA	NA	1	NA	NA	NA	NA	NA	NA
542	76	NA	NA	NA	1	NA	NA	NA	NA	NA	NA
543	76	NA	NA	NA	1	NA	NA	NA	NA	NA	NA
544	76	NA	NA	NA	NA	NA	NA	NA	1	NA	NA
545	76	NA	NA	NA	NA	NA	NA	NA	1	NA	NA
546	77	NA	NA	NA	NA	NA	NA	NA	NA	1	NA
547	77	NA	NA	1	NA	NA	NA	NA	NA	NA	NA
548	77	NA	NA	1	NA	NA	NA	NA	NA	NA	NA
549	77	NA	NA	1	NA	NA	NA	NA	NA	NA	NA
550	77	NA	NA	NA	NA	NA	NA	NA	NA	1	NA
551	77	NA	NA	1	NA	NA	NA	NA	NA	NA	NA
552	77	NA	NA	NA	NA	NA	1	NA	NA	NA	NA
553	77	NA	NA	NA	NA	NA	1	NA	NA	NA	NA
554	77	NA	NA	NA	NA	NA	NA	NA	1	NA	NA
555	77	NA	NA	NA	NA	NA	NA	NA	1	NA	NA
556	77	NA	NA	NA	NA	NA	NA	NA	1	NA	NA
557	77	NA	NA	NA	NA	NA	NA	NA	1	NA	NA
558	77	NA	NA	NA	NA	NA	NA	NA	1	NA	NA
559	77	NA	NA	NA	NA	NA	NA	NA	1	NA	NA
560	77	NA	NA	NA	NA	NA	NA	NA	1	NA	NA
561	77	NA	1	NA	NA	NA	NA	NA	NA	NA	NA
562	78	NA	NA	NA	NA	NA	NA	NA	NA	NA	1
563	78	NA	1	NA	NA	NA	NA	NA	NA	NA	NA
564	78	NA	1	NA	NA	NA	NA	NA	NA	NA	NA
565	79	NA	NA	1	NA	NA	NA	NA	NA	NA	NA
566	79	NA	NA	1	NA	NA	NA	NA	NA	NA	NA
567	79	NA	NA	NA	NA	NA	NA	NA	NA	NA	1
568	79	NA	NA	NA	NA	NA	NA	NA	NA	NA	1
569	79	NA	NA	NA	NA	NA	NA	NA	NA	NA	1
570	79	NA	NA	NA	NA	NA	NA	NA	NA	NA	1
571	79	NA	NA	NA	NA	NA	NA	NA	NA	NA	1
572	79	1	NA	NA	NA	NA	NA	NA	NA	NA	NA
573	80	NA	NA	0	NA	NA	NA	NA	NA	NA	NA
574	80	NA	NA	0	NA	NA	NA	NA	NA	NA	NA
575	80	NA	NA	0	NA	NA	NA	NA	NA	NA	NA
576	80	NA	NA	0	NA	NA	NA	NA	NA	NA	NA
577	80	NA	NA	0	NA	NA	NA	NA	NA	NA	NA
578	80	NA	NA	NA	NA	NA	NA	NA	NA	NA	0
579	80	NA	NA	NA	NA	NA	NA	NA	NA	NA	0
580	80	NA	NA	NA	NA	NA	NA	NA	NA	NA	0
581	80	NA	NA	NA	NA	NA	NA	NA	NA	NA	0
582	80	NA	NA	NA	NA	NA	NA	NA	NA	NA	0
583	80	NA	NA	NA	NA	NA	NA	NA	NA	NA	0
584	80	NA	NA	NA	NA	NA	NA	NA	NA	NA	0
585	80	NA	NA	NA	NA	NA	NA	NA	NA	NA	0
586	80	NA	NA	NA	NA	NA	NA	NA	NA	NA	0
587	80	NA	NA	NA	NA	NA	NA	NA	NA	NA	0
588	80	NA	NA	NA	NA	NA	NA	NA	NA	NA	0
589	80	NA	NA	NA	NA	NA	NA	NA	NA	NA	0
590	80	NA	NA	NA	NA	NA	NA	NA	NA	NA	0
591	80	NA	NA	NA	NA	NA	NA	NA	NA	NA	0
592	80	NA	NA	NA	NA	NA	NA	NA	NA	NA	0
593	80	NA	NA	NA	NA	NA	NA	NA	NA	NA	0
594	80	NA	NA	NA	1	NA	NA	NA	NA	NA	NA
595	80	NA	NA	NA	1	NA	NA	NA	NA	NA	NA
596	80	NA	NA	NA	NA	NA	NA	NA	1	NA	NA
597	80	NA	NA	NA	NA	NA	NA	NA	1	NA	NA
598	80	NA	NA	NA	NA	NA	NA	NA	1	NA	NA
599	80	NA	NA	NA	NA	NA	NA	NA	1	NA	NA
600	80	NA	NA	NA	NA	NA	NA	NA	1	NA	NA
601	80	NA	NA	NA	NA	NA	NA	NA	1	NA	NA
602	80	NA	NA	NA	NA	NA	NA	NA	1	NA	NA
603	80	NA	NA	NA	NA	NA	NA	NA	1	NA	NA
604	80	NA	NA	NA	NA	NA	NA	NA	1	NA	NA
605	80	NA	NA	NA	NA	NA	NA	NA	1	NA	NA
606	80	NA	NA	NA	NA	NA	NA	NA	1	NA	NA
607	80	NA	NA	NA	NA	NA	NA	NA	1	NA	NA
608	80	NA	1	NA	NA	NA	NA	NA	NA	NA	NA
609	80	NA	1	NA	NA	NA	NA	NA	NA	NA	NA
610	80	NA	1	NA	NA	NA	NA	NA	NA	NA	NA
611	80	NA	1	NA	NA	NA	NA	NA	NA	NA	NA
612	80	NA	1	NA	NA	NA	NA	NA	NA	NA	NA
613	80	NA	1	NA	NA	NA	NA	NA	NA	NA	NA
614	81	NA	NA	1	NA	NA	NA	NA	NA	NA	NA
615	81	NA	NA	NA	NA	NA	NA	NA	NA	1	NA
616	81	NA	NA	NA	NA	NA	NA	NA	NA	NA	1
617	81	NA	NA	NA	NA	NA	NA	NA	NA	NA	1
618	81	NA	NA	NA	NA	NA	NA	NA	NA	NA	1
619	81	NA	NA	NA	NA	NA	NA	NA	NA	NA	1
620	81	NA	NA	NA	NA	NA	NA	NA	NA	NA	1
621	81	NA	NA	NA	NA	NA	NA	NA	1	NA	NA
622	81	NA	NA	NA	NA	NA	NA	NA	1	NA	NA
623	81	NA	NA	NA	NA	NA	NA	NA	1	NA	NA
624	81	NA	NA	NA	NA	NA	NA	NA	1	NA	NA
625	81	NA	NA	NA	NA	NA	NA	NA	1	NA	NA
626	81	NA	NA	NA	NA	NA	NA	NA	1	NA	NA
627	81	NA	NA	NA	NA	NA	NA	NA	1	NA	NA
628	81	NA	NA	NA	NA	NA	NA	NA	1	NA	NA
629	81	NA	NA	NA	NA	NA	NA	NA	1	NA	NA
630	81	NA	NA	NA	NA	NA	NA	NA	1	NA	NA
631	81	1	NA	NA	NA	NA	NA	NA	NA	NA	NA
632	81	NA	1	NA	NA	NA	NA	NA	NA	NA	NA
633	82	NA	NA	NA	NA	NA	NA	NA	NA	NA	1
634	82	NA	NA	NA	1	NA	NA	NA	NA	NA	NA
635	82	NA	NA	NA	1	NA	NA	NA	NA	NA	NA
636	82	NA	NA	NA	NA	NA	1	NA	NA	NA	NA
637	82	NA	NA	NA	NA	NA	1	NA	NA	NA	NA
638	82	NA	NA	NA	NA	NA	1	NA	NA	NA	NA
639	82	NA	NA	NA	NA	NA	1	NA	NA	NA	NA
640	82	NA	NA	NA	NA	NA	NA	NA	1	NA	NA
641	82	NA	NA	NA	NA	NA	NA	NA	1	NA	NA
642	82	NA	1	NA	NA	NA	NA	NA	NA	NA	NA
643	82	NA	1	NA	NA	NA	NA	NA	NA	NA	NA
644	82	NA	1	NA	NA	NA	NA	NA	NA	NA	NA
645	82	NA	1	NA	NA	NA	NA	NA	NA	NA	NA
646	82	NA	1	NA	NA	NA	NA	NA	NA	NA	NA
647	82	NA	1	NA	NA	NA	NA	NA	NA	NA	NA
648	82	NA	1	NA	NA	NA	NA	NA	NA	NA	NA
649	83	NA	NA	NA	NA	NA	NA	NA	NA	NA	1
650	83	NA	NA	NA	1	NA	NA	NA	NA	NA	NA
651	83	NA	NA	NA	1	NA	NA	NA	NA	NA	NA
652	83	NA	NA	NA	1	NA	NA	NA	NA	NA	NA
653	83	NA	NA	NA	1	NA	NA	NA	NA	NA	NA
654	83	NA	NA	NA	1	NA	NA	NA	NA	NA	NA
655	83	NA	NA	NA	NA	NA	NA	NA	1	NA	NA
656	83	NA	NA	NA	NA	NA	NA	NA	1	NA	NA
657	83	NA	1	NA	NA	NA	NA	NA	NA	NA	NA
658	83	NA	1	NA	NA	NA	NA	NA	NA	NA	NA
659	83	NA	1	NA	NA	NA	NA	NA	NA	NA	NA
660	83	NA	1	NA	NA	NA	NA	NA	NA	NA	NA
661	83	NA	1	NA	NA	NA	NA	NA	NA	NA	NA
662	83	NA	1	NA	NA	NA	NA	NA	NA	NA	NA
663	83	NA	1	NA	NA	NA	NA	NA	NA	NA	NA
664	84	NA	NA	NA	NA	NA	NA	NA	NA	NA	1
665	84	NA	NA	NA	NA	NA	NA	NA	NA	NA	1
666	84	NA	NA	NA	NA	NA	NA	NA	NA	NA	1
667	84	NA	NA	NA	NA	NA	NA	NA	NA	NA	1
668	84	NA	NA	NA	NA	NA	NA	NA	NA	NA	1
669	84	NA	NA	NA	NA	NA	NA	NA	NA	NA	1
670	84	NA	NA	NA	NA	NA	NA	NA	NA	NA	1
671	84	NA	NA	NA	NA	NA	NA	NA	NA	NA	1
672	84	NA	NA	NA	NA	NA	NA	NA	NA	NA	1
673	84	NA	NA	NA	NA	NA	NA	NA	NA	NA	1
674	84	NA	NA	NA	NA	NA	NA	NA	NA	NA	1
675	84	NA	NA	NA	1	NA	NA	NA	NA	NA	NA
676	84	NA	NA	NA	1	NA	NA	NA	NA	NA	NA
677	84	NA	NA	NA	NA	NA	1	NA	NA	NA	NA
678	84	NA	NA	NA	NA	NA	1	NA	NA	NA	NA
679	84	NA	NA	NA	NA	NA	1	NA	NA	NA	NA
680	84	NA	NA	NA	NA	NA	1	NA	NA	NA	NA
681	84	NA	NA	NA	NA	NA	1	NA	NA	NA	NA
682	84	NA	1	NA	NA	NA	NA	NA	NA	NA	NA
683	84	NA	1	NA	NA	NA	NA	NA	NA	NA	NA
684	84	NA	1	NA	NA	NA	NA	NA	NA	NA	NA
685	84	NA	1	NA	NA	NA	NA	NA	NA	NA	NA
686	84	NA	1	NA	NA	NA	NA	NA	NA	NA	NA
687	84	NA	1	NA	NA	NA	NA	NA	NA	NA	NA
688	84	NA	1	NA	NA	NA	NA	NA	NA	NA	NA
689	85	NA	NA	NA	1	NA	NA	NA	NA	NA	NA
690	85	NA	NA	NA	1	NA	NA	NA	NA	NA	NA
691	85	NA	NA	NA	1	NA	NA	NA	NA	NA	NA
692	85	NA	NA	NA	1	NA	NA	NA	NA	NA	NA
693	85	NA	NA	NA	1	NA	NA	NA	NA	NA	NA
694	85	NA	NA	NA	NA	NA	1	NA	NA	NA	NA
695	85	NA	NA	NA	NA	NA	1	NA	NA	NA	NA
696	85	NA	NA	NA	NA	NA	NA	NA	1	NA	NA
697	85	NA	NA	NA	NA	NA	NA	NA	1	NA	NA
698	85	NA	NA	NA	NA	NA	NA	NA	1	NA	NA
699	85	NA	1	NA	NA	NA	NA	NA	NA	NA	NA
700	85	NA	1	NA	NA	NA	NA	NA	NA	NA	NA
701	85	NA	1	NA	NA	NA	NA	NA	NA	NA	NA
702	85	NA	1	NA	NA	NA	NA	NA	NA	NA	NA
703	85	NA	1	NA	NA	NA	NA	NA	NA	NA	NA
704	85	NA	1	NA	NA	NA	NA	NA	NA	NA	NA
705	85	NA	1	NA	NA	NA	NA	NA	NA	NA	NA
706	85	NA	1	NA	NA	NA	NA	NA	NA	NA	NA
707	86	NA	NA	NA	1	NA	NA	NA	NA	NA	NA
708	86	NA	NA	NA	1	NA	NA	NA	NA	NA	NA
709	86	NA	NA	NA	1	NA	NA	NA	NA	NA	NA
710	86	NA	NA	NA	NA	NA	NA	NA	NA	NA	1
711	86	NA	NA	NA	1	NA	NA	NA	NA	NA	NA
712	86	NA	NA	NA	1	NA	NA	NA	NA	NA	NA
713	86	NA	NA	NA	1	NA	NA	NA	NA	NA	NA
714	86	NA	1	NA	NA	NA	NA	NA	NA	NA	NA
715	86	NA	1	NA	NA	NA	NA	NA	NA	NA	NA
716	87	NA	NA	NA	NA	NA	NA	NA	NA	NA	1
717	87	NA	NA	NA	NA	NA	NA	NA	NA	NA	1
718	87	NA	NA	NA	NA	NA	NA	NA	NA	NA	1
719	87	NA	NA	NA	NA	NA	NA	NA	NA	NA	1
720	87	NA	NA	NA	NA	NA	NA	NA	NA	NA	1
721	87	NA	NA	NA	1	NA	NA	NA	NA	NA	NA
722	87	NA	NA	NA	NA	NA	1	NA	NA	NA	NA
723	87	NA	NA	NA	NA	NA	1	NA	NA	NA	NA
724	87	NA	NA	NA	1	NA	NA	NA	NA	NA	NA
725	87	NA	NA	NA	1	NA	NA	NA	NA	NA	NA
726	87	NA	NA	NA	1	NA	NA	NA	NA	NA	NA
727	87	NA	NA	NA	NA	NA	1	NA	NA	NA	NA
728	87	NA	NA	NA	NA	NA	1	NA	NA	NA	NA
729	87	NA	NA	NA	NA	NA	1	NA	NA	NA	NA
730	87	NA	NA	NA	NA	NA	1	NA	NA	NA	NA
731	87	NA	NA	NA	NA	NA	1	NA	NA	NA	NA
732	87	NA	NA	NA	NA	NA	1	NA	NA	NA	NA
733	87	NA	NA	NA	NA	NA	1	NA	NA	NA	NA
734	87	NA	1	NA	NA	NA	NA	NA	NA	NA	NA
735	87	NA	1	NA	NA	NA	NA	NA	NA	NA	NA
736	87	NA	1	NA	NA	NA	NA	NA	NA	NA	NA
737	87	NA	1	NA	NA	NA	NA	NA	NA	NA	NA
738	87	NA	1	NA	NA	NA	NA	NA	NA	NA	NA
739	87	NA	1	NA	NA	NA	NA	NA	NA	NA	NA
740	87	NA	1	NA	NA	NA	NA	NA	NA	NA	NA
741	87	NA	1	NA	NA	NA	NA	NA	NA	NA	NA
742	87	NA	1	NA	NA	NA	NA	NA	NA	NA	NA
743	87	NA	1	NA	NA	NA	NA	NA	NA	NA	NA
744	87	NA	1	NA	NA	NA	NA	NA	NA	NA	NA
745	87	NA	1	NA	NA	NA	NA	NA	NA	NA	NA
746	87	NA	1	NA	NA	NA	NA	NA	NA	NA	NA
747	87	NA	1	NA	NA	NA	NA	NA	NA	NA	NA
748	87	NA	1	NA	NA	NA	NA	NA	NA	NA	NA
749	88	NA	NA	NA	NA	NA	NA	NA	NA	NA	1
750	88	NA	1	NA	NA	NA	NA	NA	NA	NA	NA
751	88	NA	1	NA	NA	NA	NA	NA	NA	NA	NA
752	88	NA	1	NA	NA	NA	NA	NA	NA	NA	NA
753	88	NA	1	NA	NA	NA	NA	NA	NA	NA	NA
754	88	NA	1	NA	NA	NA	NA	NA	NA	NA	NA
755	88	NA	1	NA	NA	NA	NA	NA	NA	NA	NA
756	88	NA	1	NA	NA	NA	NA	NA	NA	NA	NA
757	89	NA	NA	NA	NA	NA	NA	NA	NA	NA	1
758	89	NA	NA	NA	NA	NA	NA	NA	NA	NA	1
759	89	NA	NA	NA	1	NA	NA	NA	NA	NA	NA
760	89	NA	NA	NA	NA	NA	1	NA	NA	NA	NA
761	89	NA	NA	NA	NA	NA	1	NA	NA	NA	NA
762	89	NA	NA	NA	NA	NA	1	NA	NA	NA	NA
763	89	NA	NA	NA	NA	NA	NA	NA	1	NA	NA
764	89	NA	1	NA	NA	NA	NA	NA	NA	NA	NA
765	89	NA	1	NA	NA	NA	NA	NA	NA	NA	NA
766	89	NA	1	NA	NA	NA	NA	NA	NA	NA	NA
767	89	NA	1	NA	NA	NA	NA	NA	NA	NA	NA
768	89	NA	1	NA	NA	NA	NA	NA	NA	NA	NA
769	89	NA	1	NA	NA	NA	NA	NA	NA	NA	NA
770	89	NA	1	NA	NA	NA	NA	NA	NA	NA	NA
771	90	NA	NA	NA	1	NA	NA	NA	NA	NA	NA
772	90	NA	NA	NA	1	NA	NA	NA	NA	NA	NA
773	90	NA	NA	NA	1	NA	NA	NA	NA	NA	NA
774	90	NA	NA	NA	NA	NA	1	NA	NA	NA	NA
775	90	NA	NA	NA	NA	NA	1	NA	NA	NA	NA
776	90	NA	NA	NA	NA	NA	1	NA	NA	NA	NA
777	90	NA	NA	NA	NA	NA	1	NA	NA	NA	NA
778	90	NA	1	NA	NA	NA	NA	NA	NA	NA	NA
779	90	NA	1	NA	NA	NA	NA	NA	NA	NA	NA
780	90	NA	1	NA	NA	NA	NA	NA	NA	NA	NA
781	90	NA	1	NA	NA	NA	NA	NA	NA	NA	NA
782	90	NA	1	NA	NA	NA	NA	NA	NA	NA	NA
783	90	NA	1	NA	NA	NA	NA	NA	NA	NA	NA
784	90	NA	1	NA	NA	NA	NA	NA	NA	NA	NA
785	90	NA	1	NA	NA	NA	NA	NA	NA	NA	NA
786	90	NA	1	NA	NA	NA	NA	NA	NA	NA	NA
787	90	NA	1	NA	NA	NA	NA	NA	NA	NA	NA
788	90	NA	1	NA	NA	NA	NA	NA	NA	NA	NA
789	90	NA	1	NA	NA	NA	NA	NA	NA	NA	NA
790	91	NA	NA	1	NA	NA	NA	NA	NA	NA	NA
791	91	NA	NA	NA	1	NA	NA	NA	NA	NA	NA
792	91	NA	NA	NA	1	NA	NA	NA	NA	NA	NA
793	91	NA	NA	NA	1	NA	NA	NA	NA	NA	NA
794	91	NA	NA	NA	1	NA	NA	NA	NA	NA	NA
795	91	NA	NA	NA	1	NA	NA	NA	NA	NA	NA
796	91	NA	NA	NA	1	NA	NA	NA	NA	NA	NA
797	91	NA	NA	NA	NA	NA	1	NA	NA	NA	NA
798	91	NA	NA	NA	NA	NA	1	NA	NA	NA	NA
799	91	NA	NA	NA	NA	NA	1	NA	NA	NA	NA
800	91	NA	NA	NA	NA	NA	1	NA	NA	NA	NA
801	91	NA	NA	NA	NA	NA	1	NA	NA	NA	NA
802	91	NA	NA	NA	NA	NA	1	NA	NA	NA	NA
803	91	NA	NA	NA	NA	NA	1	NA	NA	NA	NA
804	91	NA	NA	NA	NA	NA	1	NA	NA	NA	NA
805	91	NA	1	NA	NA	NA	NA	NA	NA	NA	NA
806	91	NA	1	NA	NA	NA	NA	NA	NA	NA	NA
807	91	NA	1	NA	NA	NA	NA	NA	NA	NA	NA
808	91	NA	1	NA	NA	NA	NA	NA	NA	NA	NA
809	91	NA	1	NA	NA	NA	NA	NA	NA	NA	NA
810	91	NA	1	NA	NA	NA	NA	NA	NA	NA	NA
811	91	NA	1	NA	NA	NA	NA	NA	NA	NA	NA
812	92	NA	NA	NA	NA	NA	NA	NA	NA	NA	1
813	92	NA	NA	NA	NA	NA	NA	NA	NA	NA	1
814	92	NA	NA	NA	NA	NA	1	NA	NA	NA	NA
815	92	NA	NA	NA	NA	NA	1	NA	NA	NA	NA
816	92	NA	NA	NA	NA	NA	1	NA	NA	NA	NA
817	92	NA	1	NA	NA	NA	NA	NA	NA	NA	NA
818	93	NA	NA	NA	1	NA	NA	NA	NA	NA	NA
819	93	NA	NA	NA	1	NA	NA	NA	NA	NA	NA
820	93	NA	NA	NA	1	NA	NA	NA	NA	NA	NA
821	93	NA	NA	NA	1	NA	NA	NA	NA	NA	NA
822	93	NA	NA	NA	NA	NA	NA	NA	NA	NA	1
823	93	NA	NA	NA	1	NA	NA	NA	NA	NA	NA
824	93	NA	NA	NA	1	NA	NA	NA	NA	NA	NA
825	93	NA	NA	NA	1	NA	NA	NA	NA	NA	NA
826	93	NA	NA	NA	1	NA	NA	NA	NA	NA	NA
827	93	NA	1	NA	NA	NA	NA	NA	NA	NA	NA
828	93	NA	1	NA	NA	NA	NA	NA	NA	NA	NA
829	93	NA	1	NA	NA	NA	NA	NA	NA	NA	NA
830	93	NA	0	NA	NA	NA	NA	NA	NA	NA	NA
831	93	NA	0	NA	NA	NA	NA	NA	NA	NA	NA
832	93	NA	0	NA	NA	NA	NA	NA	NA	NA	NA
833	93	NA	0	NA	NA	NA	NA	NA	NA	NA	NA
834	93	NA	0	NA	NA	NA	NA	NA	NA	NA	NA
835	93	NA	1	NA	NA	NA	NA	NA	NA	NA	NA
836	93	NA	1	NA	NA	NA	NA	NA	NA	NA	NA
837	93	NA	1	NA	NA	NA	NA	NA	NA	NA	NA
838	93	NA	1	NA	NA	NA	NA	NA	NA	NA	NA
839	93	NA	1	NA	NA	NA	NA	NA	NA	NA	NA
840	93	NA	1	NA	NA	NA	NA	NA	NA	NA	NA
841	93	NA	1	NA	NA	NA	NA	NA	NA	NA	NA
842	94	NA	NA	NA	NA	NA	NA	NA	NA	NA	1
843	94	NA	NA	NA	NA	NA	1	NA	NA	NA	NA
844	94	NA	NA	NA	NA	NA	1	NA	NA	NA	NA
845	94	NA	NA	NA	NA	NA	1	NA	NA	NA	NA
846	94	NA	NA	NA	1	NA	NA	NA	NA	NA	NA
847	94	NA	NA	NA	NA	NA	1	NA	NA	NA	NA
848	94	NA	NA	NA	NA	NA	1	NA	NA	NA	NA
849	94	NA	NA	NA	NA	NA	1	NA	NA	NA	NA
850	94	NA	NA	NA	NA	NA	1	NA	NA	NA	NA
851	94	NA	1	NA	NA	NA	NA	NA	NA	NA	NA
852	94	NA	1	NA	NA	NA	NA	NA	NA	NA	NA
853	94	NA	1	NA	NA	NA	NA	NA	NA	NA	NA
854	94	NA	1	NA	NA	NA	NA	NA	NA	NA	NA
855	94	NA	1	NA	NA	NA	NA	NA	NA	NA	NA
856	94	NA	1	NA	NA	NA	NA	NA	NA	NA	NA
857	94	NA	1	NA	NA	NA	NA	NA	NA	NA	NA
858	94	NA	1	NA	NA	NA	NA	NA	NA	NA	NA
859	94	NA	1	NA	NA	NA	NA	NA	NA	NA	NA
860	95	NA	NA	NA	1	NA	NA	NA	NA	NA	NA
861	95	NA	NA	NA	1	NA	NA	NA	NA	NA	NA
862	95	NA	NA	NA	1	NA	NA	NA	NA	NA	NA
863	95	NA	NA	NA	1	NA	NA	NA	NA	NA	NA
864	95	NA	NA	NA	NA	NA	NA	NA	NA	NA	1
865	95	NA	NA	NA	1	NA	NA	NA	NA	NA	NA
866	95	NA	NA	NA	1	NA	NA	NA	NA	NA	NA
867	95	NA	NA	NA	1	NA	NA	NA	NA	NA	NA
868	95	NA	NA	NA	1	NA	NA	NA	NA	NA	NA
869	95	NA	1	NA	NA	NA	NA	NA	NA	NA	NA
870	96	NA	NA	NA	NA	NA	1	NA	NA	NA	NA
871	96	NA	NA	NA	NA	NA	1	NA	NA	NA	NA
872	96	NA	NA	NA	NA	NA	1	NA	NA	NA	NA
873	96	NA	1	NA	NA	NA	NA	NA	NA	NA	NA
874	97	NA	NA	NA	1	NA	NA	NA	NA	NA	NA
875	97	NA	NA	NA	1	NA	NA	NA	NA	NA	NA
876	97	NA	NA	NA	1	NA	NA	NA	NA	NA	NA
877	97	NA	NA	NA	1	NA	NA	NA	NA	NA	NA
878	97	NA	NA	NA	1	NA	NA	NA	NA	NA	NA
879	97	NA	NA	NA	1	NA	NA	NA	NA	NA	NA
880	97	NA	NA	NA	1	NA	NA	NA	NA	NA	NA
881	97	NA	NA	NA	1	NA	NA	NA	NA	NA	NA
882	97	NA	NA	NA	1	NA	NA	NA	NA	NA	NA
883	97	NA	NA	NA	1	NA	NA	NA	NA	NA	NA
884	97	NA	NA	NA	NA	NA	1	NA	NA	NA	NA
885	97	NA	1	NA	NA	NA	NA	NA	NA	NA	NA
886	97	NA	1	NA	NA	NA	NA	NA	NA	NA	NA
887	97	NA	1	NA	NA	NA	NA	NA	NA	NA	NA
888	97	NA	1	NA	NA	NA	NA	NA	NA	NA	NA
889	97	NA	1	NA	NA	NA	NA	NA	NA	NA	NA
890	98	NA	NA	NA	NA	NA	1	NA	NA	NA	NA
891	99	NA	NA	NA	NA	NA	1	NA	NA	NA	NA
892	101	NA	NA	NA	NA	NA	1	NA	NA	NA	NA
