## Supplementary material for "Antimicrobial peptides do not directly contribute to aging in *Drosophila*, but improve lifespan by preventing dysbiosis": File S5: 1Bmales.csv

	Life	iso w1118 nora+	iso w1118 nora-	AttC nora+	AttC nora-	Bom nora+	Bom nora-	GrC nora+	GrC nora-	OR-R nora+	OR-R nora-
1	3	NA	NA	NA	NA	1	NA	NA	NA	NA	NA
2	4	NA	1	NA	NA	NA	NA	NA	NA	NA	NA
3	5	1	NA	NA	NA	NA	NA	NA	NA	NA	NA
4	10	NA	NA	NA	NA	1	NA	NA	NA	NA	NA
5	11	NA	NA	NA	NA	1	NA	NA	NA	NA	NA
6	11	1	NA	NA	NA	NA	NA	NA	NA	NA	NA
7	12	NA	1	NA	NA	NA	NA	NA	NA	NA	NA
8	12	1	NA	NA	NA	NA	NA	NA	NA	NA	NA
9	12	1	NA	NA	NA	NA	NA	NA	NA	NA	NA
10	14	NA	NA	NA	NA	1	NA	NA	NA	NA	NA
11	14	NA	NA	NA	NA	1	NA	NA	NA	NA	NA
12	14	NA	NA	1	NA	NA	NA	NA	NA	NA	NA
13	14	NA	NA	1	NA	NA	NA	NA	NA	NA	NA
14	15	1	NA	NA	NA	NA	NA	NA	NA	NA	NA
15	17	NA	NA	1	NA	NA	NA	NA	NA	NA	NA
16	17	NA	NA	NA	NA	1	NA	NA	NA	NA	NA
17	17	1	NA	NA	NA	NA	NA	NA	NA	NA	NA
18	17	NA	0	NA	NA	NA	NA	NA	NA	NA	NA
19	18	NA	NA	NA	NA	1	NA	NA	NA	NA	NA
20	19	NA	NA	NA	NA	NA	NA	1	NA	NA	NA
21	19	1	NA	NA	NA	NA	NA	NA	NA	NA	NA
22	19	1	NA	NA	NA	NA	NA	NA	NA	NA	NA
23	20	1	NA	NA	NA	NA	NA	NA	NA	NA	NA
24	21	NA	NA	NA	NA	1	NA	NA	NA	NA	NA
25	21	NA	NA	NA	NA	1	NA	NA	NA	NA	NA
26	21	1	NA	NA	NA	NA	NA	NA	NA	NA	NA
27	21	1	NA	NA	NA	NA	NA	NA	NA	NA	NA
28	21	1	NA	NA	NA	NA	NA	NA	NA	NA	NA
29	22	1	NA	NA	NA	NA	NA	NA	NA	NA	NA
30	22	1	NA	NA	NA	NA	NA	NA	NA	NA	NA
31	22	1	NA	NA	NA	NA	NA	NA	NA	NA	NA
32	23	NA	NA	1	NA	NA	NA	NA	NA	NA	NA
33	24	NA	1	NA	NA	NA	NA	NA	NA	NA	NA
34	24	1	NA	NA	NA	NA	NA	NA	NA	NA	NA
35	24	1	NA	NA	NA	NA	NA	NA	NA	NA	NA
36	24	1	NA	NA	NA	NA	NA	NA	NA	NA	NA
37	24	1	NA	NA	NA	NA	NA	NA	NA	NA	NA
38	25	NA	NA	NA	NA	1	NA	NA	NA	NA	NA
39	25	NA	NA	1	NA	NA	NA	NA	NA	NA	NA
40	25	NA	NA	1	NA	NA	NA	NA	NA	NA	NA
41	25	NA	NA	1	NA	NA	NA	NA	NA	NA	NA
42	25	1	NA	NA	NA	NA	NA	NA	NA	NA	NA
43	25	1	NA	NA	NA	NA	NA	NA	NA	NA	NA
44	25	1	NA	NA	NA	NA	NA	NA	NA	NA	NA
45	25	1	NA	NA	NA	NA	NA	NA	NA	NA	NA
46	25	1	NA	NA	NA	NA	NA	NA	NA	NA	NA
47	25	1	NA	NA	NA	NA	NA	NA	NA	NA	NA
48	25	1	NA	NA	NA	NA	NA	NA	NA	NA	NA
49	26	NA	NA	NA	NA	NA	NA	1	NA	NA	NA
50	26	1	NA	NA	NA	NA	NA	NA	NA	NA	NA
51	26	1	NA	NA	NA	NA	NA	NA	NA	NA	NA
52	27	NA	NA	1	NA	NA	NA	NA	NA	NA	NA
53	27	NA	NA	1	NA	NA	NA	NA	NA	NA	NA
54	27	NA	NA	NA	NA	1	NA	NA	NA	NA	NA
55	27	NA	NA	NA	NA	1	NA	NA	NA	NA	NA
56	27	1	NA	NA	NA	NA	NA	NA	NA	NA	NA
57	27	1	NA	NA	NA	NA	NA	NA	NA	NA	NA
58	27	1	NA	NA	NA	NA	NA	NA	NA	NA	NA
59	28	1	NA	NA	NA	NA	NA	NA	NA	NA	NA
60	28	1	NA	NA	NA	NA	NA	NA	NA	NA	NA
61	29	NA	NA	NA	NA	1	NA	NA	NA	NA	NA
62	29	NA	NA	NA	NA	1	NA	NA	NA	NA	NA
63	29	NA	NA	NA	NA	NA	NA	NA	NA	NA	1
64	29	1	NA	NA	NA	NA	NA	NA	NA	NA	NA
65	29	1	NA	NA	NA	NA	NA	NA	NA	NA	NA
66	30	NA	NA	NA	NA	NA	NA	NA	NA	1	NA
67	30	NA	NA	1	NA	NA	NA	NA	NA	NA	NA
68	30	NA	NA	NA	NA	NA	NA	NA	NA	NA	1
69	30	NA	NA	NA	NA	NA	NA	NA	NA	NA	1
70	30	NA	NA	NA	NA	NA	NA	NA	NA	NA	1
71	30	1	NA	NA	NA	NA	NA	NA	NA	NA	NA
72	30	1	NA	NA	NA	NA	NA	NA	NA	NA	NA
73	30	1	NA	NA	NA	NA	NA	NA	NA	NA	NA
74	30	1	NA	NA	NA	NA	NA	NA	NA	NA	NA
75	30	1	NA	NA	NA	NA	NA	NA	NA	NA	NA
76	31	NA	NA	NA	NA	NA	NA	1	NA	NA	NA
77	31	NA	NA	NA	NA	NA	NA	1	NA	NA	NA
78	31	NA	1	NA	NA	NA	NA	NA	NA	NA	NA
79	32	NA	NA	NA	NA	NA	NA	NA	NA	1	NA
80	32	NA	NA	NA	NA	NA	NA	NA	NA	1	NA
81	32	NA	NA	NA	NA	1	NA	NA	NA	NA	NA
82	32	NA	NA	1	NA	NA	NA	NA	NA	NA	NA
83	32	NA	NA	NA	NA	NA	NA	NA	NA	NA	0
84	32	NA	NA	NA	NA	NA	NA	NA	NA	NA	0
85	32	NA	NA	NA	NA	NA	NA	NA	NA	NA	0
86	32	1	NA	NA	NA	NA	NA	NA	NA	NA	NA
87	32	NA	1	NA	NA	NA	NA	NA	NA	NA	NA
88	32	1	NA	NA	NA	NA	NA	NA	NA	NA	NA
89	32	1	NA	NA	NA	NA	NA	NA	NA	NA	NA
90	34	NA	NA	1	NA	NA	NA	NA	NA	NA	NA
91	34	NA	NA	1	NA	NA	NA	NA	NA	NA	NA
92	35	NA	NA	NA	NA	NA	NA	NA	NA	1	NA
93	35	1	NA	NA	NA	NA	NA	NA	NA	NA	NA
94	36	NA	NA	NA	NA	1	NA	NA	NA	NA	NA
95	36	NA	NA	NA	NA	1	NA	NA	NA	NA	NA
96	36	NA	NA	NA	NA	1	NA	NA	NA	NA	NA
97	36	NA	NA	NA	NA	1	NA	NA	NA	NA	NA
98	36	NA	NA	1	NA	NA	NA	NA	NA	NA	NA
99	36	NA	NA	1	NA	NA	NA	NA	NA	NA	NA
100	36	NA	NA	NA	NA	NA	NA	1	NA	NA	NA
101	36	1	NA	NA	NA	NA	NA	NA	NA	NA	NA
102	36	1	NA	NA	NA	NA	NA	NA	NA	NA	NA
103	36	1	NA	NA	NA	NA	NA	NA	NA	NA	NA
104	36	1	NA	NA	NA	NA	NA	NA	NA	NA	NA
105	36	1	NA	NA	NA	NA	NA	NA	NA	NA	NA
106	37	NA	NA	NA	NA	NA	NA	NA	NA	1	NA
107	37	NA	NA	NA	NA	NA	NA	NA	NA	1	NA
108	37	NA	NA	NA	NA	1	NA	NA	NA	NA	NA
109	37	NA	NA	1	NA	NA	NA	NA	NA	NA	NA
110	37	NA	NA	1	NA	NA	NA	NA	NA	NA	NA
111	37	NA	NA	NA	NA	NA	NA	NA	NA	NA	0
112	37	NA	NA	NA	NA	NA	NA	NA	NA	NA	0
113	37	NA	NA	NA	NA	NA	NA	NA	NA	NA	0
114	37	NA	NA	NA	NA	NA	NA	NA	NA	NA	0
115	37	NA	NA	NA	NA	NA	NA	NA	NA	NA	0
116	37	NA	NA	NA	NA	NA	NA	NA	NA	NA	0
117	37	NA	NA	NA	NA	NA	NA	NA	NA	NA	0
118	37	NA	NA	NA	NA	NA	NA	NA	NA	NA	0
119	37	NA	NA	NA	NA	NA	NA	NA	NA	NA	0
120	37	NA	NA	NA	NA	NA	NA	NA	NA	NA	0
121	37	NA	NA	NA	NA	NA	NA	NA	NA	NA	1
122	37	1	NA	NA	NA	NA	NA	NA	NA	NA	NA
123	37	1	NA	NA	NA	NA	NA	NA	NA	NA	NA
124	38	NA	NA	NA	NA	NA	NA	1	NA	NA	NA
125	38	NA	NA	NA	NA	NA	NA	NA	NA	NA	1
126	38	1	NA	NA	NA	NA	NA	NA	NA	NA	NA
127	39	NA	NA	NA	NA	NA	NA	NA	NA	1	NA
128	39	NA	NA	NA	NA	NA	NA	NA	NA	1	NA
129	39	NA	NA	NA	NA	NA	NA	NA	NA	1	NA
130	39	NA	NA	NA	NA	NA	NA	NA	NA	1	NA
131	39	NA	NA	NA	NA	NA	NA	NA	NA	1	NA
132	39	NA	NA	1	NA	NA	NA	NA	NA	NA	NA
133	39	NA	NA	1	NA	NA	NA	NA	NA	NA	NA
134	39	NA	NA	1	NA	NA	NA	NA	NA	NA	NA
135	39	NA	NA	1	NA	NA	NA	NA	NA	NA	NA
136	39	NA	NA	NA	NA	NA	NA	NA	NA	NA	0
137	39	NA	0	NA	NA	NA	NA	NA	NA	NA	NA
138	39	1	NA	NA	NA	NA	NA	NA	NA	NA	NA
139	39	1	NA	NA	NA	NA	NA	NA	NA	NA	NA
140	39	1	NA	NA	NA	NA	NA	NA	NA	NA	NA
141	39	1	NA	NA	NA	NA	NA	NA	NA	NA	NA
142	40	NA	NA	NA	NA	NA	NA	1	NA	NA	NA
143	40	NA	NA	NA	NA	NA	NA	1	NA	NA	NA
144	40	NA	NA	NA	NA	NA	0	NA	NA	NA	NA
145	41	NA	NA	NA	NA	1	NA	NA	NA	NA	NA
146	41	NA	NA	NA	NA	NA	NA	NA	NA	1	NA
147	41	1	NA	NA	NA	NA	NA	NA	NA	NA	NA
148	41	1	NA	NA	NA	NA	NA	NA	NA	NA	NA
149	41	1	NA	NA	NA	NA	NA	NA	NA	NA	NA
150	42	NA	NA	1	NA	NA	NA	NA	NA	NA	NA
151	42	NA	NA	1	NA	NA	NA	NA	NA	NA	NA
152	42	NA	NA	1	NA	NA	NA	NA	NA	NA	NA
153	42	NA	NA	NA	NA	NA	NA	NA	NA	NA	1
154	42	1	NA	NA	NA	NA	NA	NA	NA	NA	NA
155	42	1	NA	NA	NA	NA	NA	NA	NA	NA	NA
156	42	1	NA	NA	NA	NA	NA	NA	NA	NA	NA
157	43	NA	NA	NA	NA	NA	NA	NA	NA	1	NA
158	43	NA	NA	NA	NA	1	NA	NA	NA	NA	NA
159	43	NA	NA	NA	NA	1	NA	NA	NA	NA	NA
160	43	NA	NA	NA	NA	1	NA	NA	NA	NA	NA
161	43	NA	NA	NA	NA	1	NA	NA	NA	NA	NA
162	43	NA	NA	1	NA	NA	NA	NA	NA	NA	NA
163	43	NA	NA	1	NA	NA	NA	NA	NA	NA	NA
164	43	NA	NA	1	NA	NA	NA	NA	NA	NA	NA
165	43	NA	NA	1	NA	NA	NA	NA	NA	NA	NA
166	43	NA	NA	1	NA	NA	NA	NA	NA	NA	NA
167	43	NA	NA	NA	NA	NA	NA	1	NA	NA	NA
168	43	NA	NA	NA	NA	NA	NA	1	NA	NA	NA
169	43	NA	NA	NA	NA	NA	NA	1	NA	NA	NA
170	43	1	NA	NA	NA	NA	NA	NA	NA	NA	NA
171	43	1	NA	NA	NA	NA	NA	NA	NA	NA	NA
172	43	1	NA	NA	NA	NA	NA	NA	NA	NA	NA
173	43	1	NA	NA	NA	NA	NA	NA	NA	NA	NA
174	43	1	NA	NA	NA	NA	NA	NA	NA	NA	NA
175	43	NA	1	NA	NA	NA	NA	NA	NA	NA	NA
176	43	1	NA	NA	NA	NA	NA	NA	NA	NA	NA
177	43	1	NA	NA	NA	NA	NA	NA	NA	NA	NA
178	43	1	NA	NA	NA	NA	NA	NA	NA	NA	NA
179	43	1	NA	NA	NA	NA	NA	NA	NA	NA	NA
180	43	1	NA	NA	NA	NA	NA	NA	NA	NA	NA
181	44	NA	NA	NA	NA	NA	NA	NA	NA	1	NA
182	44	NA	NA	NA	NA	NA	NA	NA	NA	1	NA
183	44	1	NA	NA	NA	NA	NA	NA	NA	NA	NA
184	44	1	NA	NA	NA	NA	NA	NA	NA	NA	NA
185	44	1	NA	NA	NA	NA	NA	NA	NA	NA	NA
186	45	NA	NA	1	NA	NA	NA	NA	NA	NA	NA
187	45	NA	NA	1	NA	NA	NA	NA	NA	NA	NA
188	45	NA	NA	NA	NA	NA	NA	1	NA	NA	NA
189	45	NA	NA	NA	NA	NA	NA	1	NA	NA	NA
190	45	NA	NA	NA	NA	NA	NA	1	NA	NA	NA
191	45	NA	NA	NA	NA	NA	NA	NA	NA	NA	1
192	45	NA	1	NA	NA	NA	NA	NA	NA	NA	NA
193	45	1	NA	NA	NA	NA	NA	NA	NA	NA	NA
194	45	1	NA	NA	NA	NA	NA	NA	NA	NA	NA
195	45	1	NA	NA	NA	NA	NA	NA	NA	NA	NA
196	45	1	NA	NA	NA	NA	NA	NA	NA	NA	NA
197	45	1	NA	NA	NA	NA	NA	NA	NA	NA	NA
198	46	NA	NA	NA	NA	1	NA	NA	NA	NA	NA
199	46	NA	NA	1	NA	NA	NA	NA	NA	NA	NA
200	46	NA	NA	NA	NA	NA	NA	NA	NA	NA	1
201	46	1	NA	NA	NA	NA	NA	NA	NA	NA	NA
202	46	1	NA	NA	NA	NA	NA	NA	NA	NA	NA
203	46	1	NA	NA	NA	NA	NA	NA	NA	NA	NA
204	46	1	NA	NA	NA	NA	NA	NA	NA	NA	NA
205	46	1	NA	NA	NA	NA	NA	NA	NA	NA	NA
206	46	1	NA	NA	NA	NA	NA	NA	NA	NA	NA
207	46	1	NA	NA	NA	NA	NA	NA	NA	NA	NA
208	46	1	NA	NA	NA	NA	NA	NA	NA	NA	NA
209	46	1	NA	NA	NA	NA	NA	NA	NA	NA	NA
210	46	1	NA	NA	NA	NA	NA	NA	NA	NA	NA
211	46	1	NA	NA	NA	NA	NA	NA	NA	NA	NA
212	46	1	NA	NA	NA	NA	NA	NA	NA	NA	NA
213	46	1	NA	NA	NA	NA	NA	NA	NA	NA	NA
214	46	1	NA	NA	NA	NA	NA	NA	NA	NA	NA
215	46	1	NA	NA	NA	NA	NA	NA	NA	NA	NA
216	46	1	NA	NA	NA	NA	NA	NA	NA	NA	NA
217	47	NA	NA	1	NA	NA	NA	NA	NA	NA	NA
218	47	NA	NA	NA	NA	NA	NA	NA	NA	NA	1
219	47	NA	0	NA	NA	NA	NA	NA	NA	NA	NA
220	47	NA	1	NA	NA	NA	NA	NA	NA	NA	NA
221	47	1	NA	NA	NA	NA	NA	NA	NA	NA	NA
222	48	NA	NA	1	NA	NA	NA	NA	NA	NA	NA
223	48	NA	NA	1	NA	NA	NA	NA	NA	NA	NA
224	48	NA	NA	NA	NA	1	NA	NA	NA	NA	NA
225	48	NA	NA	NA	NA	1	NA	NA	NA	NA	NA
226	48	NA	NA	NA	NA	NA	NA	NA	NA	NA	1
227	48	NA	NA	NA	NA	NA	NA	NA	NA	NA	1
228	48	NA	NA	NA	NA	NA	1	NA	NA	NA	NA
229	49	NA	NA	0	NA	NA	NA	NA	NA	NA	NA
230	49	NA	NA	NA	NA	NA	NA	NA	NA	1	NA
231	49	NA	NA	NA	NA	NA	NA	NA	NA	1	NA
232	49	NA	NA	NA	NA	NA	NA	NA	NA	1	NA
233	49	NA	NA	NA	NA	NA	NA	NA	NA	1	NA
234	49	NA	NA	NA	NA	NA	NA	NA	NA	1	NA
235	49	NA	NA	NA	NA	1	NA	NA	NA	NA	NA
236	49	NA	NA	NA	NA	1	NA	NA	NA	NA	NA
237	49	NA	NA	1	NA	NA	NA	NA	NA	NA	NA
238	49	NA	NA	NA	NA	NA	NA	NA	NA	1	NA
239	49	NA	NA	NA	NA	NA	NA	NA	NA	1	NA
240	49	1	NA	NA	NA	NA	NA	NA	NA	NA	NA
241	49	1	NA	NA	NA	NA	NA	NA	NA	NA	NA
242	49	1	NA	NA	NA	NA	NA	NA	NA	NA	NA
243	49	1	NA	NA	NA	NA	NA	NA	NA	NA	NA
244	49	NA	1	NA	NA	NA	NA	NA	NA	NA	NA
245	49	1	NA	NA	NA	NA	NA	NA	NA	NA	NA
246	49	1	NA	NA	NA	NA	NA	NA	NA	NA	NA
247	49	1	NA	NA	NA	NA	NA	NA	NA	NA	NA
248	49	1	NA	NA	NA	NA	NA	NA	NA	NA	NA
249	49	1	NA	NA	NA	NA	NA	NA	NA	NA	NA
250	50	NA	NA	1	NA	NA	NA	NA	NA	NA	NA
251	50	NA	NA	NA	NA	NA	NA	NA	NA	1	NA
252	50	NA	NA	NA	NA	NA	NA	1	NA	NA	NA
253	50	NA	NA	NA	NA	NA	NA	1	NA	NA	NA
254	50	NA	NA	NA	NA	NA	NA	NA	NA	NA	1
255	50	1	NA	NA	NA	NA	NA	NA	NA	NA	NA
256	50	1	NA	NA	NA	NA	NA	NA	NA	NA	NA
257	50	1	NA	NA	NA	NA	NA	NA	NA	NA	NA
258	50	1	NA	NA	NA	NA	NA	NA	NA	NA	NA
259	50	1	NA	NA	NA	NA	NA	NA	NA	NA	NA
260	50	1	NA	NA	NA	NA	NA	NA	NA	NA	NA
261	51	NA	NA	1	NA	NA	NA	NA	NA	NA	NA
262	51	NA	NA	1	NA	NA	NA	NA	NA	NA	NA
263	51	NA	NA	NA	NA	NA	NA	NA	NA	1	NA
264	51	NA	NA	NA	NA	NA	NA	NA	NA	1	NA
265	51	NA	NA	1	NA	NA	NA	NA	NA	NA	NA
266	51	NA	NA	1	NA	NA	NA	NA	NA	NA	NA
267	51	NA	NA	NA	NA	NA	NA	NA	NA	NA	0
268	51	NA	NA	NA	NA	NA	NA	NA	NA	NA	1
269	51	1	NA	NA	NA	NA	NA	NA	NA	NA	NA
270	52	NA	NA	1	NA	NA	NA	NA	NA	NA	NA
271	52	NA	NA	1	NA	NA	NA	NA	NA	NA	NA
272	52	NA	NA	1	NA	NA	NA	NA	NA	NA	NA
273	52	NA	NA	NA	NA	1	NA	NA	NA	NA	NA
274	52	NA	NA	NA	NA	NA	NA	1	NA	NA	NA
275	52	NA	NA	NA	NA	NA	NA	NA	NA	NA	1
276	52	NA	1	NA	NA	NA	NA	NA	NA	NA	NA
277	52	1	NA	NA	NA	NA	NA	NA	NA	NA	NA
278	52	1	NA	NA	NA	NA	NA	NA	NA	NA	NA
279	52	1	NA	NA	NA	NA	NA	NA	NA	NA	NA
280	52	1	NA	NA	NA	NA	NA	NA	NA	NA	NA
281	52	1	NA	NA	NA	NA	NA	NA	NA	NA	NA
282	52	1	NA	NA	NA	NA	NA	NA	NA	NA	NA
283	52	1	NA	NA	NA	NA	NA	NA	NA	NA	NA
284	53	NA	NA	NA	NA	NA	NA	NA	NA	1	NA
285	53	NA	NA	NA	NA	NA	NA	NA	NA	1	NA
286	53	NA	NA	1	NA	NA	NA	NA	NA	NA	NA
287	53	NA	NA	1	NA	NA	NA	NA	NA	NA	NA
288	53	NA	NA	NA	NA	NA	NA	NA	NA	1	NA
289	53	NA	NA	NA	NA	NA	NA	NA	NA	1	NA
290	53	NA	NA	NA	NA	NA	NA	NA	NA	1	NA
291	53	NA	NA	NA	NA	NA	NA	NA	NA	1	NA
292	53	NA	NA	NA	NA	NA	NA	NA	NA	1	NA
293	53	NA	NA	NA	NA	NA	NA	NA	NA	1	NA
294	53	NA	NA	NA	NA	NA	NA	NA	NA	1	NA
295	53	NA	NA	NA	NA	NA	NA	NA	NA	1	NA
296	53	NA	NA	NA	NA	1	NA	NA	NA	NA	NA
297	53	NA	NA	NA	NA	1	NA	NA	NA	NA	NA
298	53	NA	NA	NA	NA	1	NA	NA	NA	NA	NA
299	53	NA	NA	NA	NA	1	NA	NA	NA	NA	NA
300	53	NA	NA	NA	NA	1	NA	NA	NA	NA	NA
301	53	NA	NA	NA	NA	1	NA	NA	NA	NA	NA
302	53	NA	NA	NA	NA	1	NA	NA	NA	NA	NA
303	53	NA	NA	NA	NA	1	NA	NA	NA	NA	NA
304	53	NA	NA	NA	NA	1	NA	NA	NA	NA	NA
305	53	NA	NA	NA	NA	1	NA	NA	NA	NA	NA
306	53	NA	NA	1	NA	NA	NA	NA	NA	NA	NA
307	53	NA	NA	1	NA	NA	NA	NA	NA	NA	NA
308	53	NA	NA	1	NA	NA	NA	NA	NA	NA	NA
309	53	NA	NA	1	NA	NA	NA	NA	NA	NA	NA
310	53	NA	NA	1	NA	NA	NA	NA	NA	NA	NA
311	53	NA	NA	1	NA	NA	NA	NA	NA	NA	NA
312	53	NA	NA	1	NA	NA	NA	NA	NA	NA	NA
313	53	NA	NA	1	NA	NA	NA	NA	NA	NA	NA
314	53	NA	NA	NA	NA	NA	NA	NA	NA	NA	1
315	53	NA	NA	NA	NA	NA	NA	NA	NA	NA	1
316	53	NA	NA	NA	NA	NA	NA	NA	NA	NA	1
317	53	NA	NA	NA	NA	NA	NA	NA	NA	NA	1
318	53	NA	NA	NA	NA	NA	NA	NA	NA	NA	1
319	53	NA	1	NA	NA	NA	NA	NA	NA	NA	NA
320	53	1	NA	NA	NA	NA	NA	NA	NA	NA	NA
321	53	1	NA	NA	NA	NA	NA	NA	NA	NA	NA
322	53	1	NA	NA	NA	NA	NA	NA	NA	NA	NA
323	53	1	NA	NA	NA	NA	NA	NA	NA	NA	NA
324	53	1	NA	NA	NA	NA	NA	NA	NA	NA	NA
325	53	1	NA	NA	NA	NA	NA	NA	NA	NA	NA
326	53	1	NA	NA	NA	NA	NA	NA	NA	NA	NA
327	53	1	NA	NA	NA	NA	NA	NA	NA	NA	NA
328	53	1	NA	NA	NA	NA	NA	NA	NA	NA	NA
329	53	1	NA	NA	NA	NA	NA	NA	NA	NA	NA
330	54	NA	NA	NA	NA	NA	1	NA	NA	NA	NA
331	54	NA	1	NA	NA	NA	NA	NA	NA	NA	NA
332	55	NA	NA	1	NA	NA	NA	NA	NA	NA	NA
333	55	NA	NA	1	NA	NA	NA	NA	NA	NA	NA
334	55	NA	NA	NA	NA	1	NA	NA	NA	NA	NA
335	55	NA	NA	NA	NA	NA	NA	NA	NA	NA	1
336	55	NA	NA	NA	NA	NA	NA	NA	NA	NA	1
337	55	1	NA	NA	NA	NA	NA	NA	NA	NA	NA
338	55	1	NA	NA	NA	NA	NA	NA	NA	NA	NA
339	55	1	NA	NA	NA	NA	NA	NA	NA	NA	NA
340	56	NA	NA	NA	NA	NA	NA	NA	NA	1	NA
341	56	NA	NA	NA	NA	NA	NA	NA	NA	1	NA
342	56	NA	NA	1	NA	NA	NA	NA	NA	NA	NA
343	56	NA	NA	NA	NA	NA	NA	NA	NA	1	NA
344	56	NA	NA	NA	NA	NA	NA	NA	NA	1	NA
345	56	NA	NA	NA	NA	NA	NA	NA	NA	1	NA
346	56	NA	NA	1	NA	NA	NA	NA	NA	NA	NA
347	56	NA	NA	1	NA	NA	NA	NA	NA	NA	NA
348	56	NA	NA	1	NA	NA	NA	NA	NA	NA	NA
349	56	NA	NA	1	NA	NA	NA	NA	NA	NA	NA
350	56	NA	NA	NA	NA	NA	NA	NA	NA	1	NA
351	56	NA	NA	NA	NA	NA	NA	NA	NA	1	NA
352	56	NA	NA	NA	NA	NA	NA	NA	NA	1	NA
353	56	NA	NA	NA	0	NA	NA	NA	NA	NA	NA
354	56	1	NA	NA	NA	NA	NA	NA	NA	NA	NA
355	56	1	NA	NA	NA	NA	NA	NA	NA	NA	NA
356	56	1	NA	NA	NA	NA	NA	NA	NA	NA	NA
357	56	1	NA	NA	NA	NA	NA	NA	NA	NA	NA
358	56	1	NA	NA	NA	NA	NA	NA	NA	NA	NA
359	56	1	NA	NA	NA	NA	NA	NA	NA	NA	NA
360	57	NA	NA	NA	NA	NA	NA	1	NA	NA	NA
361	57	NA	NA	NA	NA	NA	NA	1	NA	NA	NA
362	57	NA	NA	NA	NA	NA	NA	NA	NA	NA	1
363	57	NA	NA	NA	NA	NA	NA	NA	NA	NA	1
364	57	NA	NA	NA	NA	NA	NA	NA	NA	NA	1
365	57	1	NA	NA	NA	NA	NA	NA	NA	NA	NA
366	58	NA	NA	NA	NA	NA	NA	NA	NA	1	NA
367	58	NA	NA	1	NA	NA	NA	NA	NA	NA	NA
368	58	NA	NA	NA	NA	NA	NA	NA	NA	1	NA
369	58	NA	NA	1	NA	NA	NA	NA	NA	NA	NA
370	58	NA	NA	NA	NA	NA	NA	NA	NA	NA	1
371	58	NA	NA	NA	1	NA	NA	NA	NA	NA	NA
372	58	1	NA	NA	NA	NA	NA	NA	NA	NA	NA
373	58	1	NA	NA	NA	NA	NA	NA	NA	NA	NA
374	58	NA	1	NA	NA	NA	NA	NA	NA	NA	NA
375	58	NA	1	NA	NA	NA	NA	NA	NA	NA	NA
376	58	1	NA	NA	NA	NA	NA	NA	NA	NA	NA
377	58	1	NA	NA	NA	NA	NA	NA	NA	NA	NA
378	58	1	NA	NA	NA	NA	NA	NA	NA	NA	NA
379	58	1	NA	NA	NA	NA	NA	NA	NA	NA	NA
380	59	NA	NA	1	NA	NA	NA	NA	NA	NA	NA
381	59	NA	NA	1	NA	NA	NA	NA	NA	NA	NA
382	59	NA	NA	1	NA	NA	NA	NA	NA	NA	NA
383	59	NA	NA	1	NA	NA	NA	NA	NA	NA	NA
384	59	NA	NA	NA	NA	1	NA	NA	NA	NA	NA
385	59	NA	NA	NA	NA	1	NA	NA	NA	NA	NA
386	59	NA	NA	NA	NA	NA	NA	1	NA	NA	NA
387	59	NA	NA	NA	NA	NA	1	NA	NA	NA	NA
388	59	NA	NA	NA	NA	NA	1	NA	NA	NA	NA
389	59	NA	NA	NA	NA	NA	1	NA	NA	NA	NA
390	59	NA	NA	NA	NA	NA	NA	NA	1	NA	NA
391	59	NA	NA	NA	NA	NA	NA	NA	1	NA	NA
392	59	NA	1	NA	NA	NA	NA	NA	NA	NA	NA
393	60	NA	NA	NA	NA	NA	NA	NA	NA	1	NA
394	60	NA	NA	NA	NA	NA	NA	NA	NA	1	NA
395	60	NA	NA	NA	NA	NA	NA	NA	NA	1	NA
396	60	NA	NA	NA	NA	NA	NA	NA	NA	1	NA
397	60	NA	NA	NA	NA	NA	NA	NA	NA	1	NA
398	60	NA	NA	NA	NA	NA	NA	NA	NA	1	NA
399	60	NA	NA	1	NA	NA	NA	NA	NA	NA	NA
400	60	NA	NA	1	NA	NA	NA	NA	NA	NA	NA
401	60	NA	NA	1	NA	NA	NA	NA	NA	NA	NA
402	60	NA	NA	1	NA	NA	NA	NA	NA	NA	NA
403	60	NA	NA	1	NA	NA	NA	NA	NA	NA	NA
404	60	NA	NA	1	NA	NA	NA	NA	NA	NA	NA
405	60	NA	NA	1	NA	NA	NA	NA	NA	NA	NA
406	60	NA	NA	1	NA	NA	NA	NA	NA	NA	NA
407	60	NA	NA	NA	NA	NA	NA	NA	NA	1	NA
408	60	NA	NA	1	NA	NA	NA	NA	NA	NA	NA
409	60	NA	NA	1	NA	NA	NA	NA	NA	NA	NA
410	60	NA	NA	NA	NA	NA	NA	NA	NA	NA	1
411	60	NA	NA	NA	NA	NA	0	NA	NA	NA	NA
412	60	NA	NA	NA	NA	NA	NA	NA	1	NA	NA
413	60	NA	NA	NA	NA	NA	NA	NA	1	NA	NA
414	60	1	NA	NA	NA	NA	NA	NA	NA	NA	NA
415	60	1	NA	NA	NA	NA	NA	NA	NA	NA	NA
416	60	1	NA	NA	NA	NA	NA	NA	NA	NA	NA
417	60	1	NA	NA	NA	NA	NA	NA	NA	NA	NA
418	60	1	NA	NA	NA	NA	NA	NA	NA	NA	NA
419	60	1	NA	NA	NA	NA	NA	NA	NA	NA	NA
420	60	NA	0	NA	NA	NA	NA	NA	NA	NA	NA
421	60	1	NA	NA	NA	NA	NA	NA	NA	NA	NA
422	60	NA	1	NA	NA	NA	NA	NA	NA	NA	NA
423	61	NA	NA	NA	NA	NA	NA	NA	NA	NA	1
424	61	NA	NA	NA	NA	NA	NA	NA	NA	NA	1
425	61	NA	1	NA	NA	NA	NA	NA	NA	NA	NA
426	62	NA	NA	1	NA	NA	NA	NA	NA	NA	NA
427	62	NA	NA	1	NA	NA	NA	NA	NA	NA	NA
428	62	NA	NA	NA	NA	1	NA	NA	NA	NA	NA
429	62	NA	NA	NA	NA	1	NA	NA	NA	NA	NA
430	62	NA	NA	NA	NA	NA	NA	NA	NA	NA	1
431	62	NA	NA	NA	NA	NA	NA	NA	NA	NA	1
432	62	0	NA	NA	NA	NA	NA	NA	NA	NA	NA
433	62	0	NA	NA	NA	NA	NA	NA	NA	NA	NA
434	62	0	NA	NA	NA	NA	NA	NA	NA	NA	NA
435	62	0	NA	NA	NA	NA	NA	NA	NA	NA	NA
436	62	0	NA	NA	NA	NA	NA	NA	NA	NA	NA
437	62	0	NA	NA	NA	NA	NA	NA	NA	NA	NA
438	62	0	NA	NA	NA	NA	NA	NA	NA	NA	NA
439	62	0	NA	NA	NA	NA	NA	NA	NA	NA	NA
440	62	0	NA	NA	NA	NA	NA	NA	NA	NA	NA
441	63	NA	NA	NA	NA	NA	NA	NA	NA	1	NA
442	63	NA	NA	NA	NA	NA	NA	NA	NA	1	NA
443	63	NA	NA	NA	NA	NA	NA	NA	NA	1	NA
444	63	NA	NA	1	NA	NA	NA	NA	NA	NA	NA
445	63	NA	NA	NA	NA	NA	NA	NA	NA	1	NA
446	63	NA	NA	NA	NA	NA	NA	NA	NA	1	NA
447	63	NA	NA	NA	NA	NA	NA	NA	NA	1	NA
448	63	NA	NA	1	NA	NA	NA	NA	NA	NA	NA
449	63	NA	NA	1	NA	NA	NA	NA	NA	NA	NA
450	63	NA	NA	NA	NA	NA	NA	NA	NA	1	NA
451	63	NA	NA	NA	NA	NA	NA	NA	NA	1	NA
452	63	NA	NA	NA	NA	NA	NA	NA	NA	1	NA
453	63	NA	NA	NA	NA	NA	NA	NA	NA	NA	1
454	63	NA	NA	NA	1	NA	NA	NA	NA	NA	NA
455	63	1	NA	NA	NA	NA	NA	NA	NA	NA	NA
456	63	1	NA	NA	NA	NA	NA	NA	NA	NA	NA
457	63	1	NA	NA	NA	NA	NA	NA	NA	NA	NA
458	63	1	NA	NA	NA	NA	NA	NA	NA	NA	NA
459	63	1	NA	NA	NA	NA	NA	NA	NA	NA	NA
460	64	NA	NA	NA	NA	NA	NA	NA	NA	NA	1
461	64	NA	NA	NA	NA	NA	NA	NA	NA	NA	1
462	64	NA	NA	NA	NA	NA	NA	NA	NA	NA	1
463	64	NA	NA	NA	1	NA	NA	NA	NA	NA	NA
464	65	NA	NA	1	NA	NA	NA	NA	NA	NA	NA
465	65	NA	NA	1	NA	NA	NA	NA	NA	NA	NA
466	65	NA	NA	1	NA	NA	NA	NA	NA	NA	NA
467	65	NA	NA	1	NA	NA	NA	NA	NA	NA	NA
468	65	NA	NA	1	NA	NA	NA	NA	NA	NA	NA
469	65	NA	NA	NA	NA	1	NA	NA	NA	NA	NA
470	65	NA	NA	NA	NA	1	NA	NA	NA	NA	NA
471	65	NA	NA	NA	NA	1	NA	NA	NA	NA	NA
472	65	NA	NA	NA	NA	1	NA	NA	NA	NA	NA
473	65	NA	NA	NA	NA	1	NA	NA	NA	NA	NA
474	65	NA	NA	NA	NA	1	NA	NA	NA	NA	NA
475	65	NA	NA	NA	NA	1	NA	NA	NA	NA	NA
476	65	NA	NA	NA	NA	1	NA	NA	NA	NA	NA
477	65	NA	NA	NA	NA	1	NA	NA	NA	NA	NA
478	65	NA	NA	1	NA	NA	NA	NA	NA	NA	NA
479	65	NA	NA	NA	NA	NA	NA	NA	NA	1	NA
480	65	NA	NA	1	NA	NA	NA	NA	NA	NA	NA
481	65	NA	NA	1	NA	NA	NA	NA	NA	NA	NA
482	65	NA	NA	NA	NA	NA	NA	NA	NA	NA	1
483	65	NA	NA	NA	NA	NA	NA	NA	NA	NA	1
484	65	1	NA	NA	NA	NA	NA	NA	NA	NA	NA
485	65	NA	1	NA	NA	NA	NA	NA	NA	NA	NA
486	65	1	NA	NA	NA	NA	NA	NA	NA	NA	NA
487	66	NA	NA	NA	1	NA	NA	NA	NA	NA	NA
488	66	NA	NA	NA	1	NA	NA	NA	NA	NA	NA
489	66	NA	NA	NA	NA	NA	NA	NA	1	NA	NA
490	66	NA	NA	NA	NA	NA	NA	NA	1	NA	NA
491	66	NA	NA	NA	NA	NA	NA	NA	1	NA	NA
492	66	NA	NA	NA	NA	NA	NA	NA	1	NA	NA
493	66	NA	NA	NA	NA	NA	NA	NA	1	NA	NA
494	66	NA	NA	NA	NA	NA	NA	NA	1	NA	NA
495	66	NA	NA	NA	NA	NA	NA	NA	1	NA	NA
496	66	NA	NA	NA	NA	NA	NA	NA	1	NA	NA
497	66	NA	NA	NA	NA	NA	NA	NA	1	NA	NA
498	66	NA	NA	NA	NA	NA	NA	NA	1	NA	NA
499	66	NA	1	NA	NA	NA	NA	NA	NA	NA	NA
500	67	NA	NA	NA	NA	NA	NA	NA	NA	1	NA
501	67	NA	NA	1	NA	NA	NA	NA	NA	NA	NA
502	67	NA	NA	1	NA	NA	NA	NA	NA	NA	NA
503	67	NA	NA	1	NA	NA	NA	NA	NA	NA	NA
504	67	NA	NA	NA	NA	NA	NA	NA	NA	NA	1
505	67	NA	NA	NA	NA	NA	NA	NA	NA	NA	1
506	67	NA	NA	NA	NA	NA	NA	NA	NA	NA	1
507	67	NA	NA	NA	1	NA	NA	NA	NA	NA	NA
508	67	1	NA	NA	NA	NA	NA	NA	NA	NA	NA
509	68	NA	NA	NA	NA	NA	NA	NA	NA	NA	1
510	68	NA	NA	NA	NA	NA	NA	NA	1	NA	NA
511	68	NA	NA	NA	NA	NA	NA	NA	1	NA	NA
512	68	NA	NA	NA	NA	NA	NA	NA	1	NA	NA
513	68	NA	NA	NA	NA	NA	NA	NA	1	NA	NA
514	68	NA	NA	NA	NA	NA	NA	NA	1	NA	NA
515	68	NA	1	NA	NA	NA	NA	NA	NA	NA	NA
516	68	NA	1	NA	NA	NA	NA	NA	NA	NA	NA
517	69	NA	NA	1	NA	NA	NA	NA	NA	NA	NA
518	69	NA	NA	1	NA	NA	NA	NA	NA	NA	NA
519	69	NA	NA	NA	NA	1	NA	NA	NA	NA	NA
520	69	NA	NA	NA	NA	1	NA	NA	NA	NA	NA
521	69	NA	NA	NA	NA	1	NA	NA	NA	NA	NA
522	69	NA	NA	NA	NA	1	NA	NA	NA	NA	NA
523	69	NA	NA	NA	NA	1	NA	NA	NA	NA	NA
524	69	NA	NA	NA	NA	1	NA	NA	NA	NA	NA
525	69	NA	NA	NA	NA	NA	NA	NA	NA	NA	1
526	69	NA	NA	NA	NA	NA	NA	NA	NA	NA	1
527	69	NA	NA	NA	NA	NA	NA	NA	NA	NA	1
528	69	NA	NA	NA	NA	NA	NA	NA	NA	NA	1
529	69	NA	NA	NA	NA	NA	NA	NA	NA	NA	1
530	69	NA	NA	NA	NA	NA	NA	NA	NA	NA	1
531	69	NA	NA	NA	1	NA	NA	NA	NA	NA	NA
532	69	NA	NA	NA	1	NA	NA	NA	NA	NA	NA
533	69	NA	NA	NA	1	NA	NA	NA	NA	NA	NA
534	69	NA	NA	NA	NA	NA	NA	NA	1	NA	NA
535	69	NA	1	NA	NA	NA	NA	NA	NA	NA	NA
536	70	NA	NA	NA	NA	NA	NA	NA	NA	1	NA
537	70	NA	NA	NA	NA	NA	NA	NA	NA	1	NA
538	70	NA	NA	1	NA	NA	NA	NA	NA	NA	NA
539	70	NA	NA	1	NA	NA	NA	NA	NA	NA	NA
540	70	NA	NA	1	NA	NA	NA	NA	NA	NA	NA
541	70	NA	NA	1	NA	NA	NA	NA	NA	NA	NA
542	70	NA	NA	1	NA	NA	NA	NA	NA	NA	NA
543	70	NA	NA	NA	NA	NA	NA	NA	NA	1	NA
544	70	NA	NA	NA	1	NA	NA	NA	NA	NA	NA
545	70	NA	NA	NA	1	NA	NA	NA	NA	NA	NA
546	70	NA	NA	NA	1	NA	NA	NA	NA	NA	NA
547	70	NA	NA	NA	1	NA	NA	NA	NA	NA	NA
548	70	NA	NA	NA	NA	NA	NA	NA	1	NA	NA
549	70	NA	NA	NA	NA	NA	NA	NA	1	NA	NA
550	70	NA	NA	NA	NA	NA	NA	NA	1	NA	NA
551	70	NA	1	NA	NA	NA	NA	NA	NA	NA	NA
552	70	1	NA	NA	NA	NA	NA	NA	NA	NA	NA
553	70	1	NA	NA	NA	NA	NA	NA	NA	NA	NA
554	70	1	NA	NA	NA	NA	NA	NA	NA	NA	NA
555	70	NA	1	NA	NA	NA	NA	NA	NA	NA	NA
556	70	NA	1	NA	NA	NA	NA	NA	NA	NA	NA
557	70	NA	1	NA	NA	NA	NA	NA	NA	NA	NA
558	70	NA	1	NA	NA	NA	NA	NA	NA	NA	NA
559	70	NA	1	NA	NA	NA	NA	NA	NA	NA	NA
560	70	NA	1	NA	NA	NA	NA	NA	NA	NA	NA
561	71	NA	NA	NA	NA	NA	NA	NA	NA	NA	1
562	71	NA	NA	NA	NA	NA	NA	NA	NA	NA	1
563	71	NA	NA	NA	NA	NA	NA	NA	NA	NA	1
564	71	NA	NA	NA	NA	NA	NA	NA	NA	NA	1
565	71	NA	NA	NA	NA	NA	NA	NA	NA	NA	1
566	71	NA	NA	NA	NA	NA	NA	NA	NA	NA	1
567	71	NA	NA	NA	NA	NA	NA	NA	1	NA	NA
568	71	NA	1	NA	NA	NA	NA	NA	NA	NA	NA
569	71	NA	1	NA	NA	NA	NA	NA	NA	NA	NA
570	71	NA	1	NA	NA	NA	NA	NA	NA	NA	NA
571	72	NA	NA	NA	NA	NA	NA	NA	NA	1	NA
572	72	NA	NA	1	NA	NA	NA	NA	NA	NA	NA
573	72	NA	NA	NA	NA	NA	NA	NA	NA	NA	1
574	72	NA	NA	NA	NA	NA	NA	NA	NA	NA	1
575	72	NA	NA	NA	NA	NA	NA	NA	NA	NA	1
576	72	NA	NA	NA	NA	NA	NA	NA	NA	NA	1
577	72	NA	NA	NA	1	NA	NA	NA	NA	NA	NA
578	72	1	NA	NA	NA	NA	NA	NA	NA	NA	NA
579	72	NA	1	NA	NA	NA	NA	NA	NA	NA	NA
580	73	NA	NA	NA	NA	NA	NA	NA	NA	NA	1
581	73	NA	NA	NA	NA	NA	NA	NA	NA	NA	1
582	73	NA	NA	NA	1	NA	NA	NA	NA	NA	NA
583	73	NA	NA	NA	1	NA	NA	NA	NA	NA	NA
584	73	NA	NA	NA	1	NA	NA	NA	NA	NA	NA
585	73	NA	NA	NA	NA	NA	1	NA	NA	NA	NA
586	73	NA	NA	NA	NA	NA	NA	NA	1	NA	NA
587	73	NA	NA	NA	NA	NA	NA	NA	1	NA	NA
588	73	NA	NA	NA	NA	NA	NA	NA	1	NA	NA
589	73	NA	NA	NA	NA	NA	NA	NA	1	NA	NA
590	73	NA	NA	NA	NA	NA	NA	NA	1	NA	NA
591	73	NA	NA	NA	NA	NA	NA	NA	1	NA	NA
592	73	NA	NA	NA	NA	NA	NA	NA	1	NA	NA
593	73	NA	NA	NA	NA	NA	NA	NA	1	NA	NA
594	73	NA	NA	NA	NA	NA	NA	NA	1	NA	NA
595	73	NA	1	NA	NA	NA	NA	NA	NA	NA	NA
596	73	NA	1	NA	NA	NA	NA	NA	NA	NA	NA
597	73	NA	1	NA	NA	NA	NA	NA	NA	NA	NA
598	73	NA	1	NA	NA	NA	NA	NA	NA	NA	NA
599	73	NA	1	NA	NA	NA	NA	NA	NA	NA	NA
600	73	NA	1	NA	NA	NA	NA	NA	NA	NA	NA
601	73	NA	1	NA	NA	NA	NA	NA	NA	NA	NA
602	73	NA	1	NA	NA	NA	NA	NA	NA	NA	NA
603	73	NA	1	NA	NA	NA	NA	NA	NA	NA	NA
604	73	NA	1	NA	NA	NA	NA	NA	NA	NA	NA
605	73	NA	1	NA	NA	NA	NA	NA	NA	NA	NA
606	73	NA	1	NA	NA	NA	NA	NA	NA	NA	NA
607	73	NA	1	NA	NA	NA	NA	NA	NA	NA	NA
608	74	NA	NA	1	NA	NA	NA	NA	NA	NA	NA
609	74	NA	NA	1	NA	NA	NA	NA	NA	NA	NA
610	74	NA	NA	1	NA	NA	NA	NA	NA	NA	NA
611	74	NA	NA	NA	NA	NA	NA	NA	NA	1	NA
612	74	NA	NA	NA	NA	NA	NA	NA	NA	NA	1
613	74	NA	NA	NA	NA	NA	NA	NA	NA	NA	1
614	74	NA	NA	NA	NA	NA	NA	NA	NA	NA	1
615	74	NA	NA	NA	NA	NA	NA	NA	NA	NA	1
616	74	NA	NA	NA	1	NA	NA	NA	NA	NA	NA
617	74	NA	NA	NA	NA	NA	NA	NA	1	NA	NA
618	74	NA	NA	NA	NA	NA	NA	NA	1	NA	NA
619	74	NA	NA	NA	NA	NA	NA	NA	1	NA	NA
620	74	NA	NA	NA	NA	NA	NA	NA	1	NA	NA
621	74	NA	1	NA	NA	NA	NA	NA	NA	NA	NA
622	74	NA	1	NA	NA	NA	NA	NA	NA	NA	NA
623	74	NA	1	NA	NA	NA	NA	NA	NA	NA	NA
624	74	NA	1	NA	NA	NA	NA	NA	NA	NA	NA
625	75	NA	NA	NA	1	NA	NA	NA	NA	NA	NA
626	75	NA	NA	NA	NA	NA	NA	NA	1	NA	NA
627	75	NA	NA	NA	NA	NA	NA	NA	1	NA	NA
628	75	NA	NA	NA	NA	NA	NA	NA	1	NA	NA
629	75	NA	1	NA	NA	NA	NA	NA	NA	NA	NA
630	75	NA	1	NA	NA	NA	NA	NA	NA	NA	NA
631	75	NA	1	NA	NA	NA	NA	NA	NA	NA	NA
632	75	NA	1	NA	NA	NA	NA	NA	NA	NA	NA
633	75	NA	1	NA	NA	NA	NA	NA	NA	NA	NA
634	76	NA	NA	1	NA	NA	NA	NA	NA	NA	NA
635	76	NA	NA	1	NA	NA	NA	NA	NA	NA	NA
636	76	NA	NA	1	NA	NA	NA	NA	NA	NA	NA
637	76	NA	NA	1	NA	NA	NA	NA	NA	NA	NA
638	76	NA	NA	NA	NA	NA	NA	NA	NA	NA	1
639	76	NA	NA	NA	NA	NA	NA	NA	NA	NA	1
640	76	NA	NA	NA	NA	NA	NA	NA	NA	NA	1
641	76	NA	NA	NA	NA	NA	NA	NA	NA	NA	1
642	76	NA	NA	NA	NA	NA	NA	NA	NA	NA	1
643	76	NA	NA	NA	NA	NA	NA	NA	NA	NA	1
644	76	NA	NA	NA	1	NA	NA	NA	NA	NA	NA
645	76	NA	NA	NA	1	NA	NA	NA	NA	NA	NA
646	76	NA	NA	NA	NA	NA	NA	NA	1	NA	NA
647	76	NA	NA	NA	NA	NA	NA	NA	1	NA	NA
648	76	NA	1	NA	NA	NA	NA	NA	NA	NA	NA
649	76	NA	1	NA	NA	NA	NA	NA	NA	NA	NA
650	76	NA	1	NA	NA	NA	NA	NA	NA	NA	NA
651	76	NA	1	NA	NA	NA	NA	NA	NA	NA	NA
652	76	NA	1	NA	NA	NA	NA	NA	NA	NA	NA
653	76	NA	1	NA	NA	NA	NA	NA	NA	NA	NA
654	76	NA	1	NA	NA	NA	NA	NA	NA	NA	NA
655	77	NA	NA	NA	NA	NA	NA	NA	NA	1	NA
656	77	NA	NA	1	NA	NA	NA	NA	NA	NA	NA
657	77	NA	NA	1	NA	NA	NA	NA	NA	NA	NA
658	77	NA	NA	1	NA	NA	NA	NA	NA	NA	NA
659	77	NA	NA	NA	1	NA	NA	NA	NA	NA	NA
660	77	NA	NA	NA	1	NA	NA	NA	NA	NA	NA
661	77	NA	NA	NA	NA	NA	0	NA	NA	NA	NA
662	77	NA	NA	NA	NA	NA	1	NA	NA	NA	NA
663	77	NA	NA	NA	NA	NA	NA	NA	1	NA	NA
664	77	NA	NA	NA	NA	NA	NA	NA	1	NA	NA
665	77	NA	NA	NA	NA	NA	NA	NA	1	NA	NA
666	77	NA	1	NA	NA	NA	NA	NA	NA	NA	NA
667	77	NA	1	NA	NA	NA	NA	NA	NA	NA	NA
668	77	NA	1	NA	NA	NA	NA	NA	NA	NA	NA
669	77	NA	1	NA	NA	NA	NA	NA	NA	NA	NA
670	77	NA	1	NA	NA	NA	NA	NA	NA	NA	NA
671	77	NA	1	NA	NA	NA	NA	NA	NA	NA	NA
672	77	NA	1	NA	NA	NA	NA	NA	NA	NA	NA
673	78	NA	NA	NA	1	NA	NA	NA	NA	NA	NA
674	78	NA	NA	NA	1	NA	NA	NA	NA	NA	NA
675	78	NA	NA	NA	1	NA	NA	NA	NA	NA	NA
676	78	NA	NA	NA	1	NA	NA	NA	NA	NA	NA
677	78	NA	NA	NA	NA	NA	NA	NA	1	NA	NA
678	78	NA	NA	NA	NA	NA	NA	NA	1	NA	NA
679	78	NA	NA	NA	NA	NA	NA	NA	1	NA	NA
680	78	NA	NA	NA	NA	NA	NA	NA	1	NA	NA
681	78	NA	1	NA	NA	NA	NA	NA	NA	NA	NA
682	78	NA	1	NA	NA	NA	NA	NA	NA	NA	NA
683	78	NA	1	NA	NA	NA	NA	NA	NA	NA	NA
684	78	NA	1	NA	NA	NA	NA	NA	NA	NA	NA
685	78	NA	1	NA	NA	NA	NA	NA	NA	NA	NA
686	79	NA	NA	1	NA	NA	NA	NA	NA	NA	NA
687	79	NA	NA	1	NA	NA	NA	NA	NA	NA	NA
688	79	NA	NA	NA	NA	NA	NA	NA	NA	1	NA
689	79	NA	NA	1	NA	NA	NA	NA	NA	NA	NA
690	79	NA	NA	NA	NA	NA	NA	NA	NA	NA	1
691	79	NA	NA	NA	NA	NA	NA	NA	NA	NA	1
692	79	NA	NA	NA	NA	NA	NA	NA	NA	NA	1
693	79	NA	NA	NA	1	NA	NA	NA	NA	NA	NA
694	79	NA	1	NA	NA	NA	NA	NA	NA	NA	NA
695	79	NA	1	NA	NA	NA	NA	NA	NA	NA	NA
696	80	NA	NA	NA	NA	NA	NA	NA	NA	NA	0
697	80	NA	NA	NA	NA	NA	NA	NA	NA	NA	0
698	80	NA	NA	NA	NA	NA	NA	NA	NA	NA	0
699	80	NA	NA	NA	NA	NA	NA	NA	NA	NA	0
700	80	NA	NA	NA	NA	NA	NA	NA	NA	NA	0
701	80	NA	NA	NA	NA	NA	NA	NA	NA	NA	0
702	80	NA	NA	NA	NA	NA	NA	NA	NA	NA	0
703	80	NA	NA	NA	NA	NA	NA	NA	NA	NA	0
704	80	NA	NA	NA	NA	NA	NA	NA	NA	NA	0
705	80	NA	NA	NA	NA	NA	NA	NA	NA	NA	0
706	80	NA	NA	NA	NA	NA	NA	NA	NA	NA	0
707	80	NA	NA	NA	NA	NA	NA	NA	NA	NA	0
708	80	NA	NA	NA	NA	NA	NA	NA	NA	NA	0
709	80	NA	NA	NA	NA	NA	NA	NA	NA	NA	0
710	80	NA	NA	NA	NA	NA	NA	NA	NA	NA	0
711	80	NA	NA	NA	NA	NA	NA	NA	NA	NA	0
712	80	NA	NA	NA	1	NA	NA	NA	NA	NA	NA
713	80	NA	NA	NA	1	NA	NA	NA	NA	NA	NA
714	80	NA	NA	NA	1	NA	NA	NA	NA	NA	NA
715	80	NA	NA	NA	1	NA	NA	NA	NA	NA	NA
716	80	NA	NA	NA	1	NA	NA	NA	NA	NA	NA
717	80	NA	NA	NA	1	NA	NA	NA	NA	NA	NA
718	80	NA	NA	NA	1	NA	NA	NA	NA	NA	NA
719	80	NA	NA	NA	1	NA	NA	NA	NA	NA	NA
720	80	NA	NA	NA	1	NA	NA	NA	NA	NA	NA
721	80	NA	NA	NA	1	NA	NA	NA	NA	NA	NA
722	80	NA	NA	NA	NA	NA	1	NA	NA	NA	NA
723	80	NA	NA	NA	NA	NA	1	NA	NA	NA	NA
724	80	NA	NA	NA	NA	NA	1	NA	NA	NA	NA
725	80	NA	NA	NA	NA	NA	1	NA	NA	NA	NA
726	80	NA	NA	NA	NA	NA	1	NA	NA	NA	NA
727	80	NA	NA	NA	NA	NA	1	NA	NA	NA	NA
728	80	NA	NA	NA	NA	NA	NA	NA	1	NA	NA
729	80	NA	NA	NA	NA	NA	NA	NA	1	NA	NA
730	80	NA	1	NA	NA	NA	NA	NA	NA	NA	NA
731	80	NA	1	NA	NA	NA	NA	NA	NA	NA	NA
732	80	NA	1	NA	NA	NA	NA	NA	NA	NA	NA
733	80	NA	1	NA	NA	NA	NA	NA	NA	NA	NA
734	80	NA	1	NA	NA	NA	NA	NA	NA	NA	NA
735	80	NA	1	NA	NA	NA	NA	NA	NA	NA	NA
736	80	NA	1	NA	NA	NA	NA	NA	NA	NA	NA
737	80	NA	1	NA	NA	NA	NA	NA	NA	NA	NA
738	80	NA	1	NA	NA	NA	NA	NA	NA	NA	NA
739	80	NA	1	NA	NA	NA	NA	NA	NA	NA	NA
740	80	NA	1	NA	NA	NA	NA	NA	NA	NA	NA
741	80	NA	1	NA	NA	NA	NA	NA	NA	NA	NA
742	80	NA	1	NA	NA	NA	NA	NA	NA	NA	NA
743	80	NA	1	NA	NA	NA	NA	NA	NA	NA	NA
744	80	NA	1	NA	NA	NA	NA	NA	NA	NA	NA
745	81	NA	NA	1	NA	NA	NA	NA	NA	NA	NA
746	81	NA	NA	1	NA	NA	NA	NA	NA	NA	NA
747	81	NA	NA	1	NA	NA	NA	NA	NA	NA	NA
748	81	NA	NA	1	NA	NA	NA	NA	NA	NA	NA
749	81	NA	NA	NA	NA	NA	NA	NA	NA	NA	1
750	81	NA	NA	NA	NA	NA	NA	NA	NA	NA	1
751	81	NA	NA	NA	1	NA	NA	NA	NA	NA	NA
752	81	NA	NA	NA	1	NA	NA	NA	NA	NA	NA
753	81	NA	NA	NA	NA	NA	NA	NA	1	NA	NA
754	81	NA	NA	NA	NA	NA	NA	NA	1	NA	NA
755	81	NA	NA	NA	NA	NA	NA	NA	1	NA	NA
756	81	NA	NA	NA	NA	NA	NA	NA	1	NA	NA
757	81	NA	1	NA	NA	NA	NA	NA	NA	NA	NA
758	81	NA	1	NA	NA	NA	NA	NA	NA	NA	NA
759	81	NA	1	NA	NA	NA	NA	NA	NA	NA	NA
760	81	NA	1	NA	NA	NA	NA	NA	NA	NA	NA
761	81	NA	1	NA	NA	NA	NA	NA	NA	NA	NA
762	81	NA	1	NA	NA	NA	NA	NA	NA	NA	NA
763	81	NA	1	NA	NA	NA	NA	NA	NA	NA	NA
764	81	NA	1	NA	NA	NA	NA	NA	NA	NA	NA
765	81	NA	1	NA	NA	NA	NA	NA	NA	NA	NA
766	81	NA	1	NA	NA	NA	NA	NA	NA	NA	NA
767	82	NA	NA	NA	NA	NA	NA	NA	NA	NA	1
768	82	NA	NA	NA	NA	NA	NA	NA	NA	NA	1
769	82	NA	NA	NA	1	NA	NA	NA	NA	NA	NA
770	82	NA	NA	NA	1	NA	NA	NA	NA	NA	NA
771	82	NA	NA	NA	1	NA	NA	NA	NA	NA	NA
772	82	NA	NA	NA	NA	NA	1	NA	NA	NA	NA
773	82	NA	NA	NA	NA	NA	1	NA	NA	NA	NA
774	82	NA	NA	NA	NA	NA	1	NA	NA	NA	NA
775	82	NA	NA	NA	NA	NA	1	NA	NA	NA	NA
776	82	NA	NA	NA	NA	NA	1	NA	NA	NA	NA
777	82	NA	NA	NA	NA	NA	NA	NA	1	NA	NA
778	82	NA	1	NA	NA	NA	NA	NA	NA	NA	NA
779	82	NA	1	NA	NA	NA	NA	NA	NA	NA	NA
780	82	NA	1	NA	NA	NA	NA	NA	NA	NA	NA
781	82	NA	1	NA	NA	NA	NA	NA	NA	NA	NA
782	82	NA	1	NA	NA	NA	NA	NA	NA	NA	NA
783	82	NA	1	NA	NA	NA	NA	NA	NA	NA	NA
784	83	NA	NA	NA	1	NA	NA	NA	NA	NA	NA
785	83	NA	NA	NA	1	NA	NA	NA	NA	NA	NA
786	83	NA	NA	NA	1	NA	NA	NA	NA	NA	NA
787	83	NA	NA	NA	1	NA	NA	NA	NA	NA	NA
788	83	NA	NA	NA	NA	NA	1	NA	NA	NA	NA
789	83	NA	NA	NA	NA	NA	1	NA	NA	NA	NA
790	83	NA	NA	NA	NA	NA	1	NA	NA	NA	NA
791	83	NA	NA	NA	NA	NA	1	NA	NA	NA	NA
792	83	NA	NA	NA	NA	NA	1	NA	NA	NA	NA
793	83	NA	NA	NA	NA	NA	1	NA	NA	NA	NA
794	83	NA	NA	NA	NA	NA	1	NA	NA	NA	NA
795	83	NA	NA	NA	NA	NA	NA	NA	1	NA	NA
796	83	NA	NA	NA	NA	NA	NA	NA	1	NA	NA
797	83	NA	1	NA	NA	NA	NA	NA	NA	NA	NA
798	83	NA	1	NA	NA	NA	NA	NA	NA	NA	NA
799	83	NA	1	NA	NA	NA	NA	NA	NA	NA	NA
800	83	NA	1	NA	NA	NA	NA	NA	NA	NA	NA
801	83	NA	1	NA	NA	NA	NA	NA	NA	NA	NA
802	83	NA	1	NA	NA	NA	NA	NA	NA	NA	NA
803	83	NA	1	NA	NA	NA	NA	NA	NA	NA	NA
804	83	NA	1	NA	NA	NA	NA	NA	NA	NA	NA
805	83	NA	1	NA	NA	NA	NA	NA	NA	NA	NA
806	84	NA	NA	1	NA	NA	NA	NA	NA	NA	NA
807	84	NA	NA	NA	NA	NA	NA	NA	NA	NA	1
808	84	NA	NA	NA	NA	NA	NA	NA	NA	NA	1
809	84	NA	NA	NA	1	NA	NA	NA	NA	NA	NA
810	84	NA	NA	NA	1	NA	NA	NA	NA	NA	NA
811	84	NA	NA	NA	1	NA	NA	NA	NA	NA	NA
812	84	NA	NA	NA	1	NA	NA	NA	NA	NA	NA
813	84	NA	NA	NA	NA	NA	1	NA	NA	NA	NA
814	84	NA	NA	NA	NA	NA	1	NA	NA	NA	NA
815	84	NA	NA	NA	NA	NA	1	NA	NA	NA	NA
816	84	NA	NA	NA	NA	NA	1	NA	NA	NA	NA
817	84	NA	NA	NA	NA	NA	1	NA	NA	NA	NA
818	84	NA	NA	NA	NA	NA	NA	NA	1	NA	NA
819	84	NA	1	NA	NA	NA	NA	NA	NA	NA	NA
820	84	NA	1	NA	NA	NA	NA	NA	NA	NA	NA
821	84	NA	1	NA	NA	NA	NA	NA	NA	NA	NA
822	85	NA	NA	NA	1	NA	NA	NA	NA	NA	NA
823	85	NA	NA	NA	1	NA	NA	NA	NA	NA	NA
824	85	NA	NA	NA	1	NA	NA	NA	NA	NA	NA
825	85	NA	NA	NA	NA	NA	1	NA	NA	NA	NA
826	85	NA	NA	NA	NA	NA	1	NA	NA	NA	NA
827	85	NA	NA	NA	NA	NA	1	NA	NA	NA	NA
828	85	NA	NA	NA	NA	NA	1	NA	NA	NA	NA
829	85	NA	NA	NA	NA	NA	1	NA	NA	NA	NA
830	85	NA	NA	NA	NA	NA	1	NA	NA	NA	NA
831	85	NA	NA	NA	NA	NA	1	NA	NA	NA	NA
832	85	NA	NA	NA	NA	NA	NA	NA	1	NA	NA
833	85	NA	1	NA	NA	NA	NA	NA	NA	NA	NA
834	85	NA	1	NA	NA	NA	NA	NA	NA	NA	NA
835	85	NA	1	NA	NA	NA	NA	NA	NA	NA	NA
836	85	NA	1	NA	NA	NA	NA	NA	NA	NA	NA
837	86	NA	NA	1	NA	NA	NA	NA	NA	NA	NA
838	86	NA	NA	NA	NA	NA	NA	NA	NA	NA	1
839	86	NA	NA	NA	NA	NA	NA	NA	NA	NA	1
840	86	NA	NA	NA	1	NA	NA	NA	NA	NA	NA
841	86	NA	1	NA	NA	NA	NA	NA	NA	NA	NA
842	87	NA	NA	NA	NA	NA	1	NA	NA	NA	NA
843	87	NA	NA	NA	NA	NA	1	NA	NA	NA	NA
844	87	NA	NA	NA	NA	NA	1	NA	NA	NA	NA
845	87	NA	NA	NA	1	NA	NA	NA	NA	NA	NA
846	87	NA	NA	NA	1	NA	NA	NA	NA	NA	NA
847	87	NA	NA	NA	NA	NA	1	NA	NA	NA	NA
848	87	NA	NA	NA	NA	NA	1	NA	NA	NA	NA
849	87	NA	NA	NA	NA	NA	1	NA	NA	NA	NA
850	87	NA	NA	NA	NA	NA	1	NA	NA	NA	NA
851	87	NA	NA	NA	NA	NA	1	NA	NA	NA	NA
852	87	NA	NA	NA	NA	NA	1	NA	NA	NA	NA
853	87	NA	NA	NA	NA	NA	1	NA	NA	NA	NA
854	87	NA	NA	NA	NA	NA	1	NA	NA	NA	NA
855	87	NA	NA	NA	NA	NA	1	NA	NA	NA	NA
856	87	NA	NA	NA	NA	NA	1	NA	NA	NA	NA
857	87	NA	NA	NA	NA	NA	1	NA	NA	NA	NA
858	87	NA	1	NA	NA	NA	NA	NA	NA	NA	NA
859	87	NA	1	NA	NA	NA	NA	NA	NA	NA	NA
860	87	NA	1	NA	NA	NA	NA	NA	NA	NA	NA
861	88	NA	NA	NA	1	NA	NA	NA	NA	NA	NA
862	88	NA	1	NA	NA	NA	NA	NA	NA	NA	NA
863	88	NA	1	NA	NA	NA	NA	NA	NA	NA	NA
864	88	NA	1	NA	NA	NA	NA	NA	NA	NA	NA
865	89	NA	NA	NA	NA	NA	NA	NA	NA	NA	1
866	89	NA	NA	NA	NA	NA	1	NA	NA	NA	NA
867	89	NA	NA	NA	NA	NA	1	NA	NA	NA	NA
868	89	NA	NA	NA	NA	NA	1	NA	NA	NA	NA
869	89	NA	NA	NA	NA	NA	1	NA	NA	NA	NA
870	89	NA	NA	NA	NA	NA	1	NA	NA	NA	NA
871	90	NA	1	NA	NA	NA	NA	NA	NA	NA	NA
872	90	NA	1	NA	NA	NA	NA	NA	NA	NA	NA
873	91	NA	NA	NA	1	NA	NA	NA	NA	NA	NA
874	91	NA	1	NA	NA	NA	NA	NA	NA	NA	NA
875	91	NA	1	NA	NA	NA	NA	NA	NA	NA	NA
876	91	NA	1	NA	NA	NA	NA	NA	NA	NA	NA
877	91	NA	1	NA	NA	NA	NA	NA	NA	NA	NA
878	94	NA	NA	NA	NA	NA	1	NA	NA	NA	NA
