## Supplementary material for "Antimicrobial peptides do not directly contribute to aging in *Drosophila*, but improve lifespan by preventing dysbiosis": File S5: iso nora example pooled sex.xls

### Sheet: males nora virus
Genotype	Time dead	Time2	Censored	Sex	Experiment	nora status
iso DrosDel nora -	12	12	1	m	26-06-2020	neg							Time2: hours/days alive, and corrected for if censored
iso DrosDel nora -	24	24	1	m	26-06-2020	neg							Censored (aka Status): 1 = no, 0 = yes
iso DrosDel nora -	31	31	1	m	26-06-2020	neg							For flies lost unrelated to the experimental procedures (e.g. flew out of the vial), you should enter it as censored, and manually adjust the "Censored" column for that row, with the timepoint at which it was lost.
iso DrosDel nora -	47	47	0	m	26-06-2020	neg	cens Li
iso DrosDel nora -	54	54	1	m	26-06-2020	neg
iso DrosDel nora -	59	59	1	m	26-06-2020	neg
iso DrosDel nora -	68	68	1	m	26-06-2020	neg
iso DrosDel nora -	70	70	1	m	26-06-2020	neg							For my R code, I've found it works better to read a .csv file than a table file, so I always just Save As .csv when I want to analyze my data.
iso DrosDel nora -	73	73	1	m	26-06-2020	neg
iso DrosDel nora -	73	73	1	m	26-06-2020	neg
iso DrosDel nora -	73	73	1	m	26-06-2020	neg
iso DrosDel nora -	73	73	1	m	26-06-2020	neg							I would "Clear Contents" of any cells not being used for the experiment, to make R less confused, but there's a line of code where you specify the number of columns and rows you want to use anyways, so you don't absolutely have to.
iso DrosDel nora -	73	73	1	m	26-06-2020	neg
iso DrosDel nora -	73	73	1	m	26-06-2020	neg
iso DrosDel nora -	73	73	1	m	26-06-2020	neg
iso DrosDel nora -	77	77	1	m	26-06-2020	neg
iso DrosDel nora -	80	80	1	m	26-06-2020	neg
iso DrosDel nora -	80	80	1	m	26-06-2020	neg
iso DrosDel nora -	82	82	1	m	26-06-2020	neg
iso DrosDel nora -	86	86	1	m	26-06-2020	neg
iso DrosDel nora -	54	54	1	f	26-06-2020	neg
iso DrosDel nora -	61	61	1	f	26-06-2020	neg
iso DrosDel nora -	70	70	1	f	26-06-2020	neg
iso DrosDel nora -	73	73	1	f	26-06-2020	neg
iso DrosDel nora -	80	80	1	f	26-06-2020	neg
iso DrosDel nora -	82	82	1	f	26-06-2020	neg
iso DrosDel nora -	84	84	1	f	26-06-2020	neg
iso DrosDel nora -	84	84	1	f	26-06-2020	neg
iso DrosDel nora -	84	84	1	f	26-06-2020	neg
iso DrosDel nora -	86	86	1	f	26-06-2020	neg
iso DrosDel nora -	89	89	1	f	26-06-2020	neg
iso DrosDel nora -	89	89	1	f	26-06-2020	neg
iso DrosDel nora -	89	89	1	f	26-06-2020	neg
iso DrosDel nora -	89	89	1	f	26-06-2020	neg
iso DrosDel nora -	91	91	1	f	26-06-2020	neg
iso DrosDel nora -	91	91	1	f	26-06-2020	neg
iso DrosDel nora -	91	91	1	f	26-06-2020	neg
iso DrosDel nora -	94	94	1	f	26-06-2020	neg
iso DrosDel nora -	94	94	1	f	26-06-2020	neg
iso DrosDel nora -	96	96	1	f	26-06-2020	neg
iso DrosDel nora -	45	45	1	m	25-06-2021	neg
iso DrosDel nora -	47	47	1	m	25-06-2021	neg
iso DrosDel nora -	52	52	1	m	25-06-2021	neg
iso DrosDel nora -	68	68	1	m	25-06-2021	neg
iso DrosDel nora -	73	73	1	m	25-06-2021	neg
iso DrosDel nora -	73	73	1	m	25-06-2021	neg
iso DrosDel nora -	73	73	1	m	25-06-2021	neg
iso DrosDel nora -	75	75	1	m	25-06-2021	neg
iso DrosDel nora -	75	75	1	m	25-06-2021	neg
iso DrosDel nora -	75	75	1	m	25-06-2021	neg
iso DrosDel nora -	77	77	1	m	25-06-2021	neg
iso DrosDel nora -	80	80	1	m	25-06-2021	neg
iso DrosDel nora -	80	80	1	m	25-06-2021	neg
iso DrosDel nora -	80	80	1	m	25-06-2021	neg
iso DrosDel nora -	82	82	1	m	25-06-2021	neg
iso DrosDel nora -	82	82	1	m	25-06-2021	neg
iso DrosDel nora -	82	82	1	m	25-06-2021	neg
iso DrosDel nora -	84	84	1	m	25-06-2021	neg
iso DrosDel nora -	87	87	1	m	25-06-2021	neg
iso DrosDel nora -	91	91	1	m	25-06-2021	neg
iso DrosDel nora -	70	70	1	f	25-06-2021	neg
iso DrosDel nora -	73	73	1	f	25-06-2021	neg
iso DrosDel nora -	73	73	1	f	25-06-2021	neg
iso DrosDel nora -	80	80	1	f	25-06-2021	neg
iso DrosDel nora -	82	82	1	f	25-06-2021	neg
iso DrosDel nora -	82	82	1	f	25-06-2021	neg
iso DrosDel nora -	82	82	1	f	25-06-2021	neg
iso DrosDel nora -	84	84	1	f	25-06-2021	neg
iso DrosDel nora -	84	84	1	f	25-06-2021	neg
iso DrosDel nora -	84	84	1	f	25-06-2021	neg
iso DrosDel nora -	87	87	1	f	25-06-2021	neg
iso DrosDel nora -	87	87	1	f	25-06-2021	neg
iso DrosDel nora -	87	87	1	f	25-06-2021	neg
iso DrosDel nora -	87	87	1	f	25-06-2021	neg
iso DrosDel nora -	87	87	1	f	25-06-2021	neg
iso DrosDel nora -	87	87	1	f	25-06-2021	neg
iso DrosDel nora -	87	87	1	f	25-06-2021	neg
iso DrosDel nora -	89	89	1	f	25-06-2021	neg
iso DrosDel nora -	89	89	1	f	25-06-2021	neg
iso DrosDel nora -	94	94	1	f	25-06-2021	neg
iso DrosDel nora +	5	5	1	m	25-03-2019	pos
iso DrosDel nora +	12	12	1	m	25-03-2019	pos
iso DrosDel nora +	30	30	1	m	25-03-2019	pos
iso DrosDel nora +	32	32	1	m	25-03-2019	pos
iso DrosDel nora +	42	42	1	m	25-03-2019	pos
iso DrosDel nora +	46	46	1	m	25-03-2019	pos
iso DrosDel nora +	46	46	1	m	25-03-2019	pos
iso DrosDel nora +	49	49	1	m	25-03-2019	pos
iso DrosDel nora +	56	56	1	m	25-03-2019	pos
iso DrosDel nora +	56	56	1	m	25-03-2019	pos
iso DrosDel nora +	58	58	1	m	25-03-2019	pos
iso DrosDel nora +	58	58	1	m	25-03-2019	pos
iso DrosDel nora +	60	60	1	m	25-03-2019	pos
iso DrosDel nora +	63	63	1	m	25-03-2019	pos
iso DrosDel nora +	63	63	1	m	25-03-2019	pos
iso DrosDel nora +	65	65	1	m	25-03-2019	pos
iso DrosDel nora +	67	67	1	m	25-03-2019	pos
iso DrosDel nora +	70	70	1	m	25-03-2019	pos
iso DrosDel nora +	70	70	1	m	25-03-2019	pos
iso DrosDel nora +	70	70	1	m	25-03-2019	pos
iso DrosDel nora +	72	72	1	m	25-03-2019	pos
iso DrosDel nora +	26	26	0	f	25-03-2019	pos
iso DrosDel nora +	32	32	1	f	25-03-2019	pos
iso DrosDel nora +	34	34	1	f	25-03-2019	pos
iso DrosDel nora +	34	34	1	f	25-03-2019	pos
iso DrosDel nora +	44	44	1	f	25-03-2019	pos
iso DrosDel nora +	44	44	1	f	25-03-2019	pos
iso DrosDel nora +	50	50	1	f	25-03-2019	pos
iso DrosDel nora +	53	53	1	f	25-03-2019	pos
iso DrosDel nora +	53	53	1	f	25-03-2019	pos
iso DrosDel nora +	53	53	1	f	25-03-2019	pos
iso DrosDel nora +	53	53	1	f	25-03-2019	pos
iso DrosDel nora +	58	58	1	f	25-03-2019	pos
iso DrosDel nora +	58	58	1	f	25-03-2019	pos
iso DrosDel nora +	58	58	1	f	25-03-2019	pos
iso DrosDel nora +	63	63	1	f	25-03-2019	pos
iso DrosDel nora +	65	65	1	f	25-03-2019	pos
iso DrosDel nora +	70	70	1	f	25-03-2019	pos
iso DrosDel nora +	70	70	1	f	25-03-2019	pos
iso DrosDel nora +	70	70	1	f	25-03-2019	pos
iso DrosDel nora +	79	79	1	f	25-03-2019	pos
iso DrosDel nora +	81	81	1	f	25-03-2019	pos
iso DrosDel nora -	32	32	1	m	21-12-2019	neg
iso DrosDel nora -	39	39	0	m	21-12-2019	neg	cens via video pre 40 days
iso DrosDel nora -	53	53	1	m	21-12-2019	neg
iso DrosDel nora -	58	58	1	m	21-12-2019	neg
iso DrosDel nora -	65	65	1	m	21-12-2019	neg
iso DrosDel nora -	72	72	1	m	21-12-2019	neg
iso DrosDel nora -	74	74	1	m	21-12-2019	neg
iso DrosDel nora -	74	74	1	m	21-12-2019	neg
iso DrosDel nora -	74	74	1	m	21-12-2019	neg
iso DrosDel nora -	74	74	1	m	21-12-2019	neg
iso DrosDel nora -	76	76	1	m	21-12-2019	neg
iso DrosDel nora -	76	76	1	m	21-12-2019	neg
iso DrosDel nora -	79	79	1	m	21-12-2019	neg
iso DrosDel nora -	81	81	1	m	21-12-2019	neg
iso DrosDel nora -	81	81	1	m	21-12-2019	neg
iso DrosDel nora -	83	83	1	m	21-12-2019	neg
iso DrosDel nora -	83	83	1	m	21-12-2019	neg
iso DrosDel nora -	85	85	1	m	21-12-2019	neg
iso DrosDel nora -	85	85	1	m	21-12-2019	neg
iso DrosDel nora -	85	85	1	m	21-12-2019	neg
iso DrosDel nora -	55	55	0	f	21-12-2019	neg	bloated, removed and cens
iso DrosDel nora -	60	60	1	f	21-12-2019	neg
iso DrosDel nora -	67	67	1	f	21-12-2019	neg
iso DrosDel nora -	85	85	1	f	21-12-2019	neg
iso DrosDel nora -	85	85	1	f	21-12-2019	neg
iso DrosDel nora -	90	90	1	f	21-12-2019	neg
iso DrosDel nora -	90	90	1	f	21-12-2019	neg
iso DrosDel nora -	90	90	1	f	21-12-2019	neg
iso DrosDel nora -	90	90	1	f	21-12-2019	neg
iso DrosDel nora -	90	90	1	f	21-12-2019	neg
iso DrosDel nora -	90	90	1	f	21-12-2019	neg
iso DrosDel nora -	90	90	1	f	21-12-2019	neg
iso DrosDel nora -	93	93	1	f	21-12-2019	neg
iso DrosDel nora -	93	93	1	f	21-12-2019	neg
iso DrosDel nora -	93	93	1	f	21-12-2019	neg
iso DrosDel nora -		93	0	f	21-12-2019	neg	5 alive at 93 days, covid-19 censored the end of this exp.
iso DrosDel nora -		93	0	f	21-12-2019	neg
iso DrosDel nora -		93	0	f	21-12-2019	neg
iso DrosDel nora -		93	0	f	21-12-2019	neg
iso DrosDel nora -		93	0	f	21-12-2019	neg
iso DrosDel nora +	11	11	1	m	21-09-2017	pos
iso DrosDel nora +	25	25	1	m	21-09-2017	pos
iso DrosDel nora +	25	25	1	m	21-09-2017	pos
iso DrosDel nora +	25	25	1	m	21-09-2017	pos
iso DrosDel nora +	25	25	1	m	21-09-2017	pos
iso DrosDel nora +	25	25	1	m	21-09-2017	pos
iso DrosDel nora +	25	25	1	m	21-09-2017	pos
iso DrosDel nora +	32	32	1	m	21-09-2017	pos
iso DrosDel nora +	32	32	1	m	21-09-2017	pos
iso DrosDel nora +	36	36	1	m	21-09-2017	pos
iso DrosDel nora +	36	36	1	m	21-09-2017	pos
iso DrosDel nora +	43	43	1	m	21-09-2017	pos
iso DrosDel nora +	43	43	1	m	21-09-2017	pos
iso DrosDel nora +	46	46	1	m	21-09-2017	pos
iso DrosDel nora +	46	46	1	m	21-09-2017	pos
iso DrosDel nora +	46	46	1	m	21-09-2017	pos
iso DrosDel nora +	49	49	1	m	21-09-2017	pos
iso DrosDel nora +	49	49	1	m	21-09-2017	pos
iso DrosDel nora +	49	49	1	m	21-09-2017	pos
iso DrosDel nora +	53	53	1	m	21-09-2017	pos
iso DrosDel nora +	53	53	1	m	21-09-2017	pos
iso DrosDel nora +	53	53	1	m	21-09-2017	pos
iso DrosDel nora +	56	56	1	m	21-09-2017	pos
iso DrosDel nora +	56	56	1	m	21-09-2017	pos
iso DrosDel nora +	56	56	1	m	21-09-2017	pos
iso DrosDel nora +	56	56	1	m	21-09-2017	pos
iso DrosDel nora +	60	60	1	m	21-09-2017	pos
iso DrosDel nora +	60	60	1	m	21-09-2017	pos
iso DrosDel nora +	60	60	1	m	21-09-2017	pos
iso DrosDel nora +	63	63	1	m	21-09-2017	pos
iso DrosDel nora +	18	18	1	f	21-09-2017	pos
iso DrosDel nora +	18	18	1	f	21-09-2017	pos
iso DrosDel nora +	18	18	1	f	21-09-2017	pos
iso DrosDel nora +	18	18	1	f	21-09-2017	pos
iso DrosDel nora +	21	21	1	f	21-09-2017	pos
iso DrosDel nora +	21	21	1	f	21-09-2017	pos
iso DrosDel nora +	25	25	1	f	21-09-2017	pos
iso DrosDel nora +	25	25	1	f	21-09-2017	pos
iso DrosDel nora +	29	29	1	f	21-09-2017	pos
iso DrosDel nora +	29	29	1	f	21-09-2017	pos
iso DrosDel nora +	32	32	1	f	21-09-2017	pos
iso DrosDel nora +	36	36	1	f	21-09-2017	pos
iso DrosDel nora +	36	36	1	f	21-09-2017	pos
iso DrosDel nora +	36	36	1	f	21-09-2017	pos
iso DrosDel nora +	39	39	1	f	21-09-2017	pos
iso DrosDel nora +	43	43	1	f	21-09-2017	pos
iso DrosDel nora +	43	43	1	f	21-09-2017	pos
iso DrosDel nora +	43	43	1	f	21-09-2017	pos
iso DrosDel nora +	49	49	1	f	21-09-2017	pos
iso DrosDel nora +	49	49	1	f	21-09-2017	pos
iso DrosDel nora +	53	53	1	f	21-09-2017	pos
iso DrosDel nora +	53	53	1	f	21-09-2017	pos
iso DrosDel nora +	53	53	1	f	21-09-2017	pos
iso DrosDel nora +	56	56	1	f	21-09-2017	pos
iso DrosDel nora +	56	56	1	f	21-09-2017	pos
iso DrosDel nora +	56	56	1	f	21-09-2017	pos
iso DrosDel nora +	56	56	1	f	21-09-2017	pos
iso DrosDel nora +	60	60	1	f	21-09-2017	pos
iso DrosDel nora +	60	60	1	f	21-09-2017	pos
iso DrosDel nora +	60	60	1	f	21-09-2017	pos
iso DrosDel nora -	66	66	1	m	18-06-2021	neg
iso DrosDel nora -	70	70	1	m	18-06-2021	neg
iso DrosDel nora -	70	70	1	m	18-06-2021	neg
iso DrosDel nora -	73	73	1	m	18-06-2021	neg
iso DrosDel nora -	73	73	1	m	18-06-2021	neg
iso DrosDel nora -	73	73	1	m	18-06-2021	neg
iso DrosDel nora -	75	75	1	m	18-06-2021	neg
iso DrosDel nora -	75	75	1	m	18-06-2021	neg
iso DrosDel nora -	77	77	1	m	18-06-2021	neg
iso DrosDel nora -	77	77	1	m	18-06-2021	neg
iso DrosDel nora -	80	80	1	m	18-06-2021	neg
iso DrosDel nora -	80	80	1	m	18-06-2021	neg
iso DrosDel nora -	80	80	1	m	18-06-2021	neg
iso DrosDel nora -	80	80	1	m	18-06-2021	neg
iso DrosDel nora -	80	80	1	m	18-06-2021	neg
iso DrosDel nora -	80	80	1	m	18-06-2021	neg
iso DrosDel nora -	82	82	1	m	18-06-2021	neg
iso DrosDel nora -	82	82	1	m	18-06-2021	neg
iso DrosDel nora -	84	84	1	m	18-06-2021	neg
iso DrosDel nora -	84	84	1	m	18-06-2021	neg
iso DrosDel nora -	68	68	1	f	18-06-2021	neg
iso DrosDel nora -	77	77	1	f	18-06-2021	neg
iso DrosDel nora -	80	80	1	f	18-06-2021	neg
iso DrosDel nora -	80	80	1	f	18-06-2021	neg
iso DrosDel nora -	80	80	1	f	18-06-2021	neg
iso DrosDel nora -	80	80	1	f	18-06-2021	neg
iso DrosDel nora -	82	82	1	f	18-06-2021	neg
iso DrosDel nora -	82	82	1	f	18-06-2021	neg
iso DrosDel nora -	82	82	1	f	18-06-2021	neg
iso DrosDel nora -	84	84	1	f	18-06-2021	neg
iso DrosDel nora -	87	87	1	f	18-06-2021	neg
iso DrosDel nora -	87	87	1	f	18-06-2021	neg
iso DrosDel nora -	87	87	1	f	18-06-2021	neg
iso DrosDel nora -	87	87	1	f	18-06-2021	neg
iso DrosDel nora -	87	87	1	f	18-06-2021	neg
iso DrosDel nora -	87	87	1	f	18-06-2021	neg
iso DrosDel nora -	89	89	1	f	18-06-2021	neg
iso DrosDel nora -	91	91	1	f	18-06-2021	neg
iso DrosDel nora -	94	94	1	f	18-06-2021	neg
iso DrosDel nora -	94	94	1	f	18-06-2021	neg
iso DrosDel nora +	17	17	1	m	16-11-2018	pos
iso DrosDel nora +	19	19	1	m	16-11-2018	pos
iso DrosDel nora +	21	21	1	m	16-11-2018	pos
iso DrosDel nora +	26	26	1	m	16-11-2018	pos
iso DrosDel nora +	26	26	1	m	16-11-2018	pos
iso DrosDel nora +	28	28	1	m	16-11-2018	pos
iso DrosDel nora +	28	28	1	m	16-11-2018	pos
iso DrosDel nora +	41	41	1	m	16-11-2018	pos
iso DrosDel nora +	41	41	1	m	16-11-2018	pos
iso DrosDel nora +	42	42	1	m	16-11-2018	pos
iso DrosDel nora +	42	42	1	m	16-11-2018	pos
iso DrosDel nora +		62	0	m	16-11-2018	pos
iso DrosDel nora +		62	0	m	16-11-2018	pos
iso DrosDel nora +		62	0	m	16-11-2018	pos
iso DrosDel nora +		62	0	m	16-11-2018	pos
iso DrosDel nora +		62	0	m	16-11-2018	pos
iso DrosDel nora +		62	0	m	16-11-2018	pos
iso DrosDel nora +		62	0	m	16-11-2018	pos
iso DrosDel nora +		62	0	m	16-11-2018	pos
iso DrosDel nora +		62	0	m	16-11-2018	pos
iso DrosDel nora +	14	14	1	f	16-11-2018	pos
iso DrosDel nora +	21	21	1	f	16-11-2018	pos
iso DrosDel nora +	21	21	1	f	16-11-2018	pos
iso DrosDel nora +	26	26	1	f	16-11-2018	pos
iso DrosDel nora +	26	26	1	f	16-11-2018	pos
iso DrosDel nora +	31	31	1	f	16-11-2018	pos
iso DrosDel nora +	31	31	1	f	16-11-2018	pos
iso DrosDel nora +	31	31	1	f	16-11-2018	pos
iso DrosDel nora +	31	31	1	f	16-11-2018	pos
iso DrosDel nora +	31	31	1	f	16-11-2018	pos
iso DrosDel nora +	35	35	1	f	16-11-2018	pos
iso DrosDel nora +	38	38	1	f	16-11-2018	pos
iso DrosDel nora +	38	38	1	f	16-11-2018	pos
iso DrosDel nora +	41	41	1	f	16-11-2018	pos
iso DrosDel nora +	41	41	1	f	16-11-2018	pos
iso DrosDel nora +	41	41	1	f	16-11-2018	pos
iso DrosDel nora +	42	42	1	f	16-11-2018	pos
iso DrosDel nora +	42	42	1	f	16-11-2018	pos
iso DrosDel nora +		62	0	f	16-11-2018	pos
iso DrosDel nora +		62	0	f	16-11-2018	pos
iso DrosDel nora +	29	29	1	m	16-07-2018	pos
iso DrosDel nora +	29	29	1	m	16-07-2018	pos
iso DrosDel nora +	39	39	1	m	16-07-2018	pos
iso DrosDel nora +	39	39	1	m	16-07-2018	pos
iso DrosDel nora +	39	39	1	m	16-07-2018	pos
iso DrosDel nora +	41	41	1	m	16-07-2018	pos
iso DrosDel nora +	43	43	1	m	16-07-2018	pos
iso DrosDel nora +	43	43	1	m	16-07-2018	pos
iso DrosDel nora +	43	43	1	m	16-07-2018	pos
iso DrosDel nora +	46	46	1	m	16-07-2018	pos
iso DrosDel nora +	46	46	1	m	16-07-2018	pos
iso DrosDel nora +	46	46	1	m	16-07-2018	pos
iso DrosDel nora +	46	46	1	m	16-07-2018	pos
iso DrosDel nora +	46	46	1	m	16-07-2018	pos
iso DrosDel nora +	46	46	1	m	16-07-2018	pos
iso DrosDel nora +	53	53	1	m	16-07-2018	pos
iso DrosDel nora +	53	53	1	m	16-07-2018	pos
iso DrosDel nora +	53	53	1	m	16-07-2018	pos
iso DrosDel nora +	57	57	1	m	16-07-2018	pos
iso DrosDel nora +	60	60	1	m	16-07-2018	pos
iso DrosDel nora +	60	60	1	m	16-07-2018	pos
iso DrosDel nora +	11	11	1	f	16-07-2018	pos
iso DrosDel nora +	20	20	1	f	16-07-2018	pos
iso DrosDel nora +	22	22	1	f	16-07-2018	pos
iso DrosDel nora +	29	29	1	f	16-07-2018	pos
iso DrosDel nora +	39	39	1	f	16-07-2018	pos
iso DrosDel nora +	39	39	1	f	16-07-2018	pos
iso DrosDel nora +	43	43	1	f	16-07-2018	pos
iso DrosDel nora +	43	43	1	f	16-07-2018	pos
iso DrosDel nora +	43	43	1	f	16-07-2018	pos
iso DrosDel nora +	46	46	1	f	16-07-2018	pos
iso DrosDel nora +	46	46	1	f	16-07-2018	pos
iso DrosDel nora +	48	48	1	f	16-07-2018	pos
iso DrosDel nora +	50	50	1	f	16-07-2018	pos
iso DrosDel nora +	53	53	1	f	16-07-2018	pos
iso DrosDel nora +	53	53	1	f	16-07-2018	pos
iso DrosDel nora +	60	60	1	f	16-07-2018	pos
iso DrosDel nora +	62	62	1	f	16-07-2018	pos
iso DrosDel nora +	64	64	1	f	16-07-2018	pos
iso DrosDel nora +	67	67	1	f	16-07-2018	pos
iso DrosDel nora -	17	17	0	m	15-06-2021	neg	cens
iso DrosDel nora -	43	43	1	m	15-06-2021	neg
iso DrosDel nora -	71	71	1	m	15-06-2021	neg
iso DrosDel nora -	71	71	1	m	15-06-2021	neg
iso DrosDel nora -	76	76	1	m	15-06-2021	neg
iso DrosDel nora -	76	76	1	m	15-06-2021	neg
iso DrosDel nora -	76	76	1	m	15-06-2021	neg
iso DrosDel nora -	78	78	1	m	15-06-2021	neg
iso DrosDel nora -	80	80	1	m	15-06-2021	neg
iso DrosDel nora -	80	80	1	m	15-06-2021	neg
iso DrosDel nora -	80	80	1	m	15-06-2021	neg
iso DrosDel nora -	80	80	1	m	15-06-2021	neg
iso DrosDel nora -	83	83	1	m	15-06-2021	neg
iso DrosDel nora -	83	83	1	m	15-06-2021	neg
iso DrosDel nora -	83	83	1	m	15-06-2021	neg
iso DrosDel nora -	83	83	1	m	15-06-2021	neg
iso DrosDel nora -	83	83	1	m	15-06-2021	neg
iso DrosDel nora -	87	87	1	m	15-06-2021	neg
iso DrosDel nora -	87	87	1	m	15-06-2021	neg
iso DrosDel nora -	90	90	1	m	15-06-2021	neg
iso DrosDel nora -	64	64	1	f	15-06-2021	neg
iso DrosDel nora -	78	78	1	f	15-06-2021	neg
iso DrosDel nora -	83	83	1	f	15-06-2021	neg
iso DrosDel nora -	83	83	1	f	15-06-2021	neg
iso DrosDel nora -	83	83	1	f	15-06-2021	neg
iso DrosDel nora -	85	85	1	f	15-06-2021	neg
iso DrosDel nora -	85	85	1	f	15-06-2021	neg
iso DrosDel nora -	85	85	1	f	15-06-2021	neg
iso DrosDel nora -	85	85	1	f	15-06-2021	neg
iso DrosDel nora -	87	87	1	f	15-06-2021	neg
iso DrosDel nora -	87	87	1	f	15-06-2021	neg
iso DrosDel nora -	90	90	1	f	15-06-2021	neg
iso DrosDel nora -	90	90	1	f	15-06-2021	neg
iso DrosDel nora -	90	90	1	f	15-06-2021	neg
iso DrosDel nora -	90	90	1	f	15-06-2021	neg
iso DrosDel nora -	92	92	1	f	15-06-2021	neg
iso DrosDel nora -	94	94	1	f	15-06-2021	neg
iso DrosDel nora -	94	94	1	f	15-06-2021	neg
iso DrosDel nora -	94	94	1	f	15-06-2021	neg
iso DrosDel nora -	94	94	1	f	15-06-2021	neg
iso DrosDel nora -	4	4	1	m	11-12-2019	neg
iso DrosDel nora -	49	49	1	m	11-12-2019	neg
iso DrosDel nora -	58	58	1	m	11-12-2019	neg
iso DrosDel nora -	60	60	0	m	11-12-2019	neg	cens according to video
iso DrosDel nora -	70	70	1	m	11-12-2019	neg
iso DrosDel nora -	70	70	1	m	11-12-2019	neg
iso DrosDel nora -	70	70	1	m	11-12-2019	neg
iso DrosDel nora -	70	70	1	m	11-12-2019	neg
iso DrosDel nora -	77	77	1	m	11-12-2019	neg
iso DrosDel nora -	77	77	1	m	11-12-2019	neg
iso DrosDel nora -	77	77	1	m	11-12-2019	neg
iso DrosDel nora -	79	79	1	m	11-12-2019	neg
iso DrosDel nora -	81	81	1	m	11-12-2019	neg
iso DrosDel nora -	81	81	1	m	11-12-2019	neg
iso DrosDel nora -	81	81	1	m	11-12-2019	neg
iso DrosDel nora -	88	88	1	m	11-12-2019	neg
iso DrosDel nora -	88	88	1	m	11-12-2019	neg
iso DrosDel nora -	91	91	1	m	11-12-2019	neg
iso DrosDel nora -	91	91	1	m	11-12-2019	neg
iso DrosDel nora -	91	91	1	m	11-12-2019	neg
iso DrosDel nora -	65	65	1	f	11-12-2019	neg
iso DrosDel nora -	81	81	1	f	11-12-2019	neg
iso DrosDel nora -	86	86	1	f	11-12-2019	neg
iso DrosDel nora -	88	88	1	f	11-12-2019	neg
iso DrosDel nora -	91	91	1	f	11-12-2019	neg
iso DrosDel nora -	91	91	1	f	11-12-2019	neg
iso DrosDel nora -	91	91	1	f	11-12-2019	neg
iso DrosDel nora -	93	93	1	f	11-12-2019	neg
iso DrosDel nora -	93	93	1	f	11-12-2019	neg
iso DrosDel nora -	93	93	1	f	11-12-2019	neg
iso DrosDel nora -	93	93	1	f	11-12-2019	neg
iso DrosDel nora -	93	93	1	f	11-12-2019	neg
iso DrosDel nora -	93	93	1	f	11-12-2019	neg
iso DrosDel nora -	93	93	1	f	11-12-2019	neg
iso DrosDel nora -	95	95	1	f	11-12-2019	neg
iso DrosDel nora -	97	97	1	f	11-12-2019	neg
iso DrosDel nora -	97	97	1	f	11-12-2019	neg
iso DrosDel nora -	97	97	1	f	11-12-2019	neg
iso DrosDel nora -	97	97	1	f	11-12-2019	neg
iso DrosDel nora -	97	97	1	f	11-12-2019	neg
iso DrosDel nora +	21	21	1	m	10-09-2018	pos
iso DrosDel nora +	24	24	1	m	10-09-2018	pos
iso DrosDel nora +	24	24	1	m	10-09-2018	pos
iso DrosDel nora +	27	27	1	m	10-09-2018	pos
iso DrosDel nora +	27	27	1	m	10-09-2018	pos
iso DrosDel nora +	30	30	1	m	10-09-2018	pos
iso DrosDel nora +	30	30	1	m	10-09-2018	pos
iso DrosDel nora +	46	46	1	m	10-09-2018	pos
iso DrosDel nora +	46	46	1	m	10-09-2018	pos
iso DrosDel nora +	46	46	1	m	10-09-2018	pos
iso DrosDel nora +	46	46	1	m	10-09-2018	pos
iso DrosDel nora +	46	46	1	m	10-09-2018	pos
iso DrosDel nora +	50	50	1	m	10-09-2018	pos
iso DrosDel nora +	50	50	1	m	10-09-2018	pos
iso DrosDel nora +	50	50	1	m	10-09-2018	pos
iso DrosDel nora +	50	50	1	m	10-09-2018	pos
iso DrosDel nora +	52	52	1	m	10-09-2018	pos
iso DrosDel nora +	52	52	1	m	10-09-2018	pos
iso DrosDel nora +	52	52	1	m	10-09-2018	pos
iso DrosDel nora +	52	52	1	m	10-09-2018	pos
iso DrosDel nora +	10	10	1	f	10-09-2018	pos
iso DrosDel nora +	12	12	1	f	10-09-2018	pos
iso DrosDel nora +	17	17	1	f	10-09-2018	pos
iso DrosDel nora +	21	21	1	f	10-09-2018	pos
iso DrosDel nora +	24	24	1	f	10-09-2018	pos
iso DrosDel nora +	30	30	1	f	10-09-2018	pos
iso DrosDel nora +	36	36	1	f	10-09-2018	pos
iso DrosDel nora +	38	38	1	f	10-09-2018	pos
iso DrosDel nora +	42	42	1	f	10-09-2018	pos
iso DrosDel nora +	46	46	1	f	10-09-2018	pos
iso DrosDel nora +	46	46	1	f	10-09-2018	pos
iso DrosDel nora +	50	50	1	f	10-09-2018	pos
iso DrosDel nora +	50	50	1	f	10-09-2018	pos
iso DrosDel nora +	50	50	1	f	10-09-2018	pos
iso DrosDel nora +	50	50	1	f	10-09-2018	pos
iso DrosDel nora +	52	52	1	f	10-09-2018	pos
iso DrosDel nora +	52	52	1	f	10-09-2018	pos
iso DrosDel nora +	52	52	1	f	10-09-2018	pos
iso DrosDel nora +	52	52	1	f	10-09-2018	pos
iso DrosDel nora +	52	52	1	f	10-09-2018	pos
iso DrosDel nora +	15	15	1	m	07-09-2018	pos
iso DrosDel nora +	20	20	1	m	07-09-2018	pos
iso DrosDel nora +	22	22	1	m	07-09-2018	pos
iso DrosDel nora +	24	24	1	m	07-09-2018	pos
iso DrosDel nora +	24	24	1	m	07-09-2018	pos
iso DrosDel nora +	27	27	1	m	07-09-2018	pos
iso DrosDel nora +	30	30	1	m	07-09-2018	pos
iso DrosDel nora +	30	30	1	m	07-09-2018	pos
iso DrosDel nora +	35	35	1	m	07-09-2018	pos
iso DrosDel nora +	43	43	1	m	07-09-2018	pos
iso DrosDel nora +	45	45	1	m	07-09-2018	pos
iso DrosDel nora +	45	45	1	m	07-09-2018	pos
iso DrosDel nora +	49	49	1	m	07-09-2018	pos
iso DrosDel nora +	49	49	1	m	07-09-2018	pos
iso DrosDel nora +	49	49	1	m	07-09-2018	pos
iso DrosDel nora +	49	49	1	m	07-09-2018	pos
iso DrosDel nora +	53	53	1	m	07-09-2018	pos
iso DrosDel nora +	53	53	1	m	07-09-2018	pos
iso DrosDel nora +	55	55	1	m	07-09-2018	pos
iso DrosDel nora +	55	55	1	m	07-09-2018	pos
iso DrosDel nora +	55	55	1	m	07-09-2018	pos
iso DrosDel nora +	20	20	1	f	07-09-2018	pos
iso DrosDel nora +	22	22	1	f	07-09-2018	pos
iso DrosDel nora +	22	22	1	f	07-09-2018	pos
iso DrosDel nora +	24	24	1	f	07-09-2018	pos
iso DrosDel nora +	27	27	1	f	07-09-2018	pos
iso DrosDel nora +	30	30	1	f	07-09-2018	pos
iso DrosDel nora +	33	33	1	f	07-09-2018	pos
iso DrosDel nora +	39	39	1	f	07-09-2018	pos
iso DrosDel nora +	39	39	1	f	07-09-2018	pos
iso DrosDel nora +	41	41	1	f	07-09-2018	pos
iso DrosDel nora +	49	49	1	f	07-09-2018	pos
iso DrosDel nora +	49	49	1	f	07-09-2018	pos
iso DrosDel nora +	53	53	1	f	07-09-2018	pos
iso DrosDel nora +	53	53	1	f	07-09-2018	pos
iso DrosDel nora +	53	53	1	f	07-09-2018	pos
iso DrosDel nora +	55	55	1	f	07-09-2018	pos
iso DrosDel nora +	55	55	1	f	07-09-2018	pos
iso DrosDel nora +	55	55	1	f	07-09-2018	pos
iso DrosDel nora +	55	55	1	f	07-09-2018	pos
iso DrosDel nora +	59	59	1	f	07-09-2018	pos
iso DrosDel nora +	12	12	1	m	07-07-2019	pos
iso DrosDel nora +	19	19	1	m	07-07-2019	pos
iso DrosDel nora +	22	22	1	m	07-07-2019	pos
iso DrosDel nora +	22	22	1	m	07-07-2019	pos
iso DrosDel nora +	36	36	1	m	07-07-2019	pos
iso DrosDel nora +	36	36	1	m	07-07-2019	pos
iso DrosDel nora +	36	36	1	m	07-07-2019	pos
iso DrosDel nora +	38	38	1	m	07-07-2019	pos
iso DrosDel nora +	43	43	1	m	07-07-2019	pos
iso DrosDel nora +	43	43	1	m	07-07-2019	pos
iso DrosDel nora +	43	43	1	m	07-07-2019	pos
iso DrosDel nora +	43	43	1	m	07-07-2019	pos
iso DrosDel nora +	45	45	1	m	07-07-2019	pos
iso DrosDel nora +	45	45	1	m	07-07-2019	pos
iso DrosDel nora +	45	45	1	m	07-07-2019	pos
iso DrosDel nora +	47	47	1	m	07-07-2019	pos
iso DrosDel nora +	50	50	1	m	07-07-2019	pos
iso DrosDel nora +	50	50	1	m	07-07-2019	pos
iso DrosDel nora +	52	52	1	m	07-07-2019	pos
iso DrosDel nora +	52	52	1	m	07-07-2019	pos
iso DrosDel nora +	52	52	1	m	07-07-2019	pos
iso DrosDel nora +	33	33	1	f	07-07-2019	pos
iso DrosDel nora +	33	33	1	f	07-07-2019	pos
iso DrosDel nora +	33	33	1	f	07-07-2019	pos
iso DrosDel nora +	36	36	1	f	07-07-2019	pos
iso DrosDel nora +	36	36	1	f	07-07-2019	pos
iso DrosDel nora +	38	38	1	f	07-07-2019	pos
iso DrosDel nora +	40	40	1	f	07-07-2019	pos
iso DrosDel nora +	43	43	1	f	07-07-2019	pos
iso DrosDel nora +	43	43	1	f	07-07-2019	pos
iso DrosDel nora +	43	43	1	f	07-07-2019	pos
iso DrosDel nora +	45	45	1	f	07-07-2019	pos
iso DrosDel nora +	45	45	1	f	07-07-2019	pos
iso DrosDel nora +	45	45	1	f	07-07-2019	pos
iso DrosDel nora +	47	47	1	f	07-07-2019	pos
iso DrosDel nora +	47	47	1	f	07-07-2019	pos
iso DrosDel nora +	50	50	1	f	07-07-2019	pos
iso DrosDel nora +	50	50	1	f	07-07-2019	pos
iso DrosDel nora +	50	50	1	f	07-07-2019	pos
iso DrosDel nora +	52	52	1	f	07-07-2019	pos
iso DrosDel nora +	52	52	1	f	07-07-2019	pos
iso DrosDel nora +	52	52	1	f	07-07-2019	pos
iso DrosDel nora +	21	21	1	m	02-05-2019	pos
iso DrosDel nora +	25	25	1	m	02-05-2019	pos
iso DrosDel nora +	37	37	1	m	02-05-2019	pos
iso DrosDel nora +	37	37	1	m	02-05-2019	pos
iso DrosDel nora +	39	39	1	m	02-05-2019	pos
iso DrosDel nora +	44	44	1	m	02-05-2019	pos
iso DrosDel nora +	44	44	1	m	02-05-2019	pos
iso DrosDel nora +	44	44	1	m	02-05-2019	pos
iso DrosDel nora +	49	49	1	m	02-05-2019	pos
iso DrosDel nora +	51	51	1	m	02-05-2019	pos
iso DrosDel nora +	53	53	1	m	02-05-2019	pos
iso DrosDel nora +	53	53	1	m	02-05-2019	pos
iso DrosDel nora +	58	58	1	m	02-05-2019	pos
iso DrosDel nora +	58	58	1	m	02-05-2019	pos
iso DrosDel nora +	58	58	1	m	02-05-2019	pos
iso DrosDel nora +	58	58	1	m	02-05-2019	pos
iso DrosDel nora +	60	60	1	m	02-05-2019	pos
iso DrosDel nora +	63	63	1	m	02-05-2019	pos
iso DrosDel nora +	63	63	1	m	02-05-2019	pos
iso DrosDel nora +	65	65	1	m	02-05-2019	pos
iso DrosDel nora +	7	7	1	f	02-05-2019	pos
iso DrosDel nora +	11	11	1	f	02-05-2019	pos
iso DrosDel nora +	14	14	1	f	02-05-2019	pos
iso DrosDel nora +	25	25	1	f	02-05-2019	pos
iso DrosDel nora +	28	28	1	f	02-05-2019	pos
iso DrosDel nora +	30	30	1	f	02-05-2019	pos
iso DrosDel nora +	39	39	1	f	02-05-2019	pos
iso DrosDel nora +	41	41	1	f	02-05-2019	pos
iso DrosDel nora +	41	41	1	f	02-05-2019	pos
iso DrosDel nora +	41	41	1	f	02-05-2019	pos
iso DrosDel nora +	44	44	1	f	02-05-2019	pos
iso DrosDel nora +	44	44	1	f	02-05-2019	pos
iso DrosDel nora +	44	44	1	f	02-05-2019	pos
iso DrosDel nora +	44	44	1	f	02-05-2019	pos
iso DrosDel nora +	44	44	1	f	02-05-2019	pos
iso DrosDel nora +	44	44	1	f	02-05-2019	pos
iso DrosDel nora +	44	44	1	f	02-05-2019	pos
iso DrosDel nora +	46	46	1	f	02-05-2019	pos
iso DrosDel nora +	46	46	1	f	02-05-2019	pos
iso DrosDel nora +	60	60	1	f	02-05-2019	pos
iso DrosDel nora -	60	60	1	m	29-07-2021	neg
iso DrosDel nora -	61	61	1	m	29-07-2021	neg
iso DrosDel nora -	69	69	1	m	29-07-2021	neg
iso DrosDel nora -	71	71	1	m	29-07-2021	neg
iso DrosDel nora -	76	76	1	m	29-07-2021	neg
iso DrosDel nora -	76	76	1	m	29-07-2021	neg
iso DrosDel nora -	78	78	1	m	29-07-2021	neg
iso DrosDel nora -	78	78	1	m	29-07-2021	neg
iso DrosDel nora -	78	78	1	m	29-07-2021	neg
iso DrosDel nora -	78	78	1	m	29-07-2021	neg
iso DrosDel nora -	81	81	1	m	29-07-2021	neg
iso DrosDel nora -	81	81	1	m	29-07-2021	neg
iso DrosDel nora -	81	81	1	m	29-07-2021	neg
iso DrosDel nora -	81	81	1	m	29-07-2021	neg
iso DrosDel nora -	81	81	1	m	29-07-2021	neg
iso DrosDel nora -	83	83	1	m	29-07-2021	neg
iso DrosDel nora -	83	83	1	m	29-07-2021	neg
iso DrosDel nora -	85	85	1	m	29-07-2021	neg
iso DrosDel nora -	88	88	1	m	29-07-2021	neg
iso DrosDel nora -	90	90	1	m	29-07-2021	neg
iso DrosDel nora -	11	11	0	f	29-07-2021	neg
iso DrosDel nora -	27	27	1	f	29-07-2021	neg
iso DrosDel nora -	67	67	1	f	29-07-2021	neg
iso DrosDel nora -	69	69	1	f	29-07-2021	neg
iso DrosDel nora -	69	69	1	f	29-07-2021	neg
iso DrosDel nora -	74	74	1	f	29-07-2021	neg
iso DrosDel nora -	78	78	1	f	29-07-2021	neg
iso DrosDel nora -	83	83	1	f	29-07-2021	neg
iso DrosDel nora -	83	83	1	f	29-07-2021	neg
iso DrosDel nora -	83	83	1	f	29-07-2021	neg
iso DrosDel nora -	83	83	1	f	29-07-2021	neg
iso DrosDel nora -	85	85	1	f	29-07-2021	neg
iso DrosDel nora -	85	85	1	f	29-07-2021	neg
iso DrosDel nora -	88	88	1	f	29-07-2021	neg
iso DrosDel nora -	88	88	1	f	29-07-2021	neg
iso DrosDel nora -	88	88	1	f	29-07-2021	neg
iso DrosDel nora -	88	88	1	f	29-07-2021	neg
iso DrosDel nora -	88	88	1	f	29-07-2021	neg
iso DrosDel nora -	88	88	1	f	29-07-2021	neg
iso DrosDel nora -	90	90	1	f	29-07-2021	neg
