## Supplementary material for "Antimicrobial peptides do not directly contribute to aging in *Drosophila*, but improve lifespan by preventing dysbiosis": File S5: iso_nora_pooledsex_CoxPH.csv

	Life	iso DrosDel nora -	iso DrosDel nora +	<NA>
1	4	1	NA	NA
2	5	NA	1	NA
3	7	NA	1	NA
4	10	NA	1	NA
5	11	NA	1	NA
6	11	NA	1	NA
7	11	NA	1	NA
8	11	0	NA	NA
9	12	1	NA	NA
10	12	NA	1	NA
11	12	NA	1	NA
12	12	NA	1	NA
13	14	NA	1	NA
14	14	NA	1	NA
15	15	NA	1	NA
16	17	NA	1	NA
17	17	0	NA	NA
18	17	NA	1	NA
19	18	NA	1	NA
20	18	NA	1	NA
21	18	NA	1	NA
22	18	NA	1	NA
23	19	NA	1	NA
24	19	NA	1	NA
25	20	NA	1	NA
26	20	NA	1	NA
27	20	NA	1	NA
28	21	NA	1	NA
29	21	NA	1	NA
30	21	NA	1	NA
31	21	NA	1	NA
32	21	NA	1	NA
33	21	NA	1	NA
34	21	NA	1	NA
35	21	NA	1	NA
36	22	NA	1	NA
37	22	NA	1	NA
38	22	NA	1	NA
39	22	NA	1	NA
40	22	NA	1	NA
41	22	NA	1	NA
42	24	1	NA	NA
43	24	NA	1	NA
44	24	NA	1	NA
45	24	NA	1	NA
46	24	NA	1	NA
47	24	NA	1	NA
48	24	NA	1	NA
49	25	NA	1	NA
50	25	NA	1	NA
51	25	NA	1	NA
52	25	NA	1	NA
53	25	NA	1	NA
54	25	NA	1	NA
55	25	NA	1	NA
56	25	NA	1	NA
57	25	NA	1	NA
58	25	NA	1	NA
59	26	NA	0	NA
60	26	NA	1	NA
61	26	NA	1	NA
62	26	NA	1	NA
63	26	NA	1	NA
64	27	NA	1	NA
65	27	NA	1	NA
66	27	NA	1	NA
67	27	NA	1	NA
68	27	1	NA	NA
69	28	NA	1	NA
70	28	NA	1	NA
71	28	NA	1	NA
72	29	NA	1	NA
73	29	NA	1	NA
74	29	NA	1	NA
75	29	NA	1	NA
76	29	NA	1	NA
77	30	NA	1	NA
78	30	NA	1	NA
79	30	NA	1	NA
80	30	NA	1	NA
81	30	NA	1	NA
82	30	NA	1	NA
83	30	NA	1	NA
84	30	NA	1	NA
85	31	1	NA	NA
86	31	NA	1	NA
87	31	NA	1	NA
88	31	NA	1	NA
89	31	NA	1	NA
90	31	NA	1	NA
91	32	NA	1	NA
92	32	NA	1	NA
93	32	1	NA	NA
94	32	NA	1	NA
95	32	NA	1	NA
96	32	NA	1	NA
97	33	NA	1	NA
98	33	NA	1	NA
99	33	NA	1	NA
100	33	NA	1	NA
101	34	NA	1	NA
102	34	NA	1	NA
103	35	NA	1	NA
104	35	NA	1	NA
105	36	NA	1	NA
106	36	NA	1	NA
107	36	NA	1	NA
108	36	NA	1	NA
109	36	NA	1	NA
110	36	NA	1	NA
111	36	NA	1	NA
112	36	NA	1	NA
113	36	NA	1	NA
114	36	NA	1	NA
115	36	NA	1	NA
116	37	NA	1	NA
117	37	NA	1	NA
118	38	NA	1	NA
119	38	NA	1	NA
120	38	NA	1	NA
121	38	NA	1	NA
122	38	NA	1	NA
123	39	0	NA	NA
124	39	NA	1	NA
125	39	NA	1	NA
126	39	NA	1	NA
127	39	NA	1	NA
128	39	NA	1	NA
129	39	NA	1	NA
130	39	NA	1	NA
131	39	NA	1	NA
132	39	NA	1	NA
133	39	NA	1	NA
134	40	NA	1	NA
135	41	NA	1	NA
136	41	NA	1	NA
137	41	NA	1	NA
138	41	NA	1	NA
139	41	NA	1	NA
140	41	NA	1	NA
141	41	NA	1	NA
142	41	NA	1	NA
143	41	NA	1	NA
144	41	NA	1	NA
145	42	NA	1	NA
146	42	NA	1	NA
147	42	NA	1	NA
148	42	NA	1	NA
149	42	NA	1	NA
150	42	NA	1	NA
151	43	NA	1	NA
152	43	NA	1	NA
153	43	NA	1	NA
154	43	NA	1	NA
155	43	NA	1	NA
156	43	NA	1	NA
157	43	NA	1	NA
158	43	NA	1	NA
159	43	NA	1	NA
160	43	NA	1	NA
161	43	NA	1	NA
162	43	1	NA	NA
163	43	NA	1	NA
164	43	NA	1	NA
165	43	NA	1	NA
166	43	NA	1	NA
167	43	NA	1	NA
168	43	NA	1	NA
169	43	NA	1	NA
170	43	NA	1	NA
171	44	NA	1	NA
172	44	NA	1	NA
173	44	NA	1	NA
174	44	NA	1	NA
175	44	NA	1	NA
176	44	NA	1	NA
177	44	NA	1	NA
178	44	NA	1	NA
179	44	NA	1	NA
180	44	NA	1	NA
181	44	NA	1	NA
182	44	NA	1	NA
183	45	1	NA	NA
184	45	NA	1	NA
185	45	NA	1	NA
186	45	NA	1	NA
187	45	NA	1	NA
188	45	NA	1	NA
189	45	NA	1	NA
190	45	NA	1	NA
191	45	NA	1	NA
192	46	NA	1	NA
193	46	NA	1	NA
194	46	NA	1	NA
195	46	NA	1	NA
196	46	NA	1	NA
197	46	NA	1	NA
198	46	NA	1	NA
199	46	NA	1	NA
200	46	NA	1	NA
201	46	NA	1	NA
202	46	NA	1	NA
203	46	NA	1	NA
204	46	NA	1	NA
205	46	NA	1	NA
206	46	NA	1	NA
207	46	NA	1	NA
208	46	NA	1	NA
209	46	NA	1	NA
210	46	NA	1	NA
211	46	NA	1	NA
212	46	NA	1	NA
213	46	NA	1	NA
214	47	0	NA	NA
215	47	1	NA	NA
216	47	NA	1	NA
217	47	NA	1	NA
218	47	NA	1	NA
219	48	NA	1	NA
220	49	NA	1	NA
221	49	NA	1	NA
222	49	NA	1	NA
223	49	NA	1	NA
224	49	NA	1	NA
225	49	NA	1	NA
226	49	1	NA	NA
227	49	NA	1	NA
228	49	NA	1	NA
229	49	NA	1	NA
230	49	NA	1	NA
231	49	NA	1	NA
232	49	NA	1	NA
233	49	NA	1	NA
234	50	NA	1	NA
235	50	NA	1	NA
236	50	NA	1	NA
237	50	NA	1	NA
238	50	NA	1	NA
239	50	NA	1	NA
240	50	NA	1	NA
241	50	NA	1	NA
242	50	NA	1	NA
243	50	NA	1	NA
244	50	NA	1	NA
245	50	NA	1	NA
246	50	NA	1	NA
247	50	NA	1	NA
248	50	NA	1	NA
249	51	NA	1	NA
250	52	1	NA	NA
251	52	NA	1	NA
252	52	NA	1	NA
253	52	NA	1	NA
254	52	NA	1	NA
255	52	NA	1	NA
256	52	NA	1	NA
257	52	NA	1	NA
258	52	NA	1	NA
259	52	NA	1	NA
260	52	NA	1	NA
261	52	NA	1	NA
262	52	NA	1	NA
263	52	NA	1	NA
264	52	NA	1	NA
265	52	NA	1	NA
266	53	NA	1	NA
267	53	NA	1	NA
268	53	NA	1	NA
269	53	NA	1	NA
270	53	1	NA	NA
271	53	NA	1	NA
272	53	NA	1	NA
273	53	NA	1	NA
274	53	NA	1	NA
275	53	NA	1	NA
276	53	NA	1	NA
277	53	NA	1	NA
278	53	NA	1	NA
279	53	NA	1	NA
280	53	NA	1	NA
281	53	NA	1	NA
282	53	NA	1	NA
283	53	NA	1	NA
284	53	NA	1	NA
285	53	NA	1	NA
286	53	NA	1	NA
287	53	NA	1	NA
288	53	NA	1	NA
289	54	1	NA	NA
290	54	1	NA	NA
291	55	0	NA	NA
292	55	NA	1	NA
293	55	NA	1	NA
294	55	NA	1	NA
295	55	NA	1	NA
296	55	NA	1	NA
297	55	NA	1	NA
298	55	NA	1	NA
299	56	NA	1	NA
300	56	NA	1	NA
301	56	NA	1	NA
302	56	NA	1	NA
303	56	NA	1	NA
304	56	NA	1	NA
305	56	NA	1	NA
306	56	NA	1	NA
307	56	NA	1	NA
308	56	NA	1	NA
309	57	NA	1	NA
310	58	NA	1	NA
311	58	NA	1	NA
312	58	NA	1	NA
313	58	NA	1	NA
314	58	NA	1	NA
315	58	1	NA	NA
316	58	1	NA	NA
317	58	NA	1	NA
318	58	NA	1	NA
319	58	NA	1	NA
320	58	NA	1	NA
321	59	1	NA	NA
322	59	NA	1	NA
323	60	NA	1	NA
324	60	1	NA	NA
325	60	NA	1	NA
326	60	NA	1	NA
327	60	NA	1	NA
328	60	NA	1	NA
329	60	NA	1	NA
330	60	NA	1	NA
331	60	NA	1	NA
332	60	NA	1	NA
333	60	NA	1	NA
334	60	0	NA	NA
335	60	NA	1	NA
336	60	NA	1	NA
337	60	1	NA	NA
338	61	1	NA	NA
339	61	1	NA	NA
340	62	NA	0	NA
341	62	NA	0	NA
342	62	NA	0	NA
343	62	NA	0	NA
344	62	NA	0	NA
345	62	NA	0	NA
346	62	NA	0	NA
347	62	NA	0	NA
348	62	NA	0	NA
349	62	NA	0	NA
350	62	NA	0	NA
351	62	NA	1	NA
352	63	NA	1	NA
353	63	NA	1	NA
354	63	NA	1	NA
355	63	NA	1	NA
356	63	NA	1	NA
357	63	NA	1	NA
358	64	NA	1	NA
359	64	1	NA	NA
360	65	NA	1	NA
361	65	NA	1	NA
362	65	1	NA	NA
363	65	1	NA	NA
364	65	NA	1	NA
365	66	1	NA	NA
366	67	NA	1	NA
367	67	1	NA	NA
368	67	NA	1	NA
369	67	1	NA	NA
370	68	1	NA	NA
371	68	1	NA	NA
372	68	1	NA	NA
373	69	1	NA	NA
374	69	1	NA	NA
375	69	1	NA	NA
376	70	1	NA	NA
377	70	1	NA	NA
378	70	1	NA	NA
379	70	NA	1	NA
380	70	NA	1	NA
381	70	NA	1	NA
382	70	NA	1	NA
383	70	NA	1	NA
384	70	NA	1	NA
385	70	1	NA	NA
386	70	1	NA	NA
387	70	1	NA	NA
388	70	1	NA	NA
389	70	1	NA	NA
390	70	1	NA	NA
391	71	1	NA	NA
392	71	1	NA	NA
393	71	1	NA	NA
394	72	NA	1	NA
395	72	1	NA	NA
396	73	1	NA	NA
397	73	1	NA	NA
398	73	1	NA	NA
399	73	1	NA	NA
400	73	1	NA	NA
401	73	1	NA	NA
402	73	1	NA	NA
403	73	1	NA	NA
404	73	1	NA	NA
405	73	1	NA	NA
406	73	1	NA	NA
407	73	1	NA	NA
408	73	1	NA	NA
409	73	1	NA	NA
410	73	1	NA	NA
411	73	1	NA	NA
412	74	1	NA	NA
413	74	1	NA	NA
414	74	1	NA	NA
415	74	1	NA	NA
416	74	1	NA	NA
417	75	1	NA	NA
418	75	1	NA	NA
419	75	1	NA	NA
420	75	1	NA	NA
421	75	1	NA	NA
422	76	1	NA	NA
423	76	1	NA	NA
424	76	1	NA	NA
425	76	1	NA	NA
426	76	1	NA	NA
427	76	1	NA	NA
428	76	1	NA	NA
429	77	1	NA	NA
430	77	1	NA	NA
431	77	1	NA	NA
432	77	1	NA	NA
433	77	1	NA	NA
434	77	1	NA	NA
435	77	1	NA	NA
436	77	1	NA	NA
437	78	1	NA	NA
438	78	1	NA	NA
439	78	1	NA	NA
440	78	1	NA	NA
441	78	1	NA	NA
442	78	1	NA	NA
443	78	1	NA	NA
444	79	NA	1	NA
445	79	1	NA	NA
446	79	1	NA	NA
447	80	1	NA	NA
448	80	1	NA	NA
449	80	1	NA	NA
450	80	1	NA	NA
451	80	1	NA	NA
452	80	1	NA	NA
453	80	1	NA	NA
454	80	1	NA	NA
455	80	1	NA	NA
456	80	1	NA	NA
457	80	1	NA	NA
458	80	1	NA	NA
459	80	1	NA	NA
460	80	1	NA	NA
461	80	1	NA	NA
462	80	1	NA	NA
463	80	1	NA	NA
464	80	1	NA	NA
465	80	1	NA	NA
466	80	1	NA	NA
467	80	1	NA	NA
468	81	NA	1	NA
469	81	1	NA	NA
470	81	1	NA	NA
471	81	1	NA	NA
472	81	1	NA	NA
473	81	1	NA	NA
474	81	1	NA	NA
475	81	1	NA	NA
476	81	1	NA	NA
477	81	1	NA	NA
478	81	1	NA	NA
479	81	1	NA	NA
480	82	1	NA	NA
481	82	1	NA	NA
482	82	1	NA	NA
483	82	1	NA	NA
484	82	1	NA	NA
485	82	1	NA	NA
486	82	1	NA	NA
487	82	1	NA	NA
488	82	1	NA	NA
489	82	1	NA	NA
490	82	1	NA	NA
491	82	1	NA	NA
492	82	1	NA	NA
493	83	1	NA	NA
494	83	1	NA	NA
495	83	1	NA	NA
496	83	1	NA	NA
497	83	1	NA	NA
498	83	1	NA	NA
499	83	1	NA	NA
500	83	1	NA	NA
501	83	1	NA	NA
502	83	1	NA	NA
503	83	1	NA	NA
504	83	1	NA	NA
505	83	1	NA	NA
506	83	1	NA	NA
507	83	1	NA	NA
508	83	1	NA	NA
509	84	1	NA	NA
510	84	1	NA	NA
511	84	1	NA	NA
512	84	1	NA	NA
513	84	1	NA	NA
514	84	1	NA	NA
515	84	1	NA	NA
516	84	1	NA	NA
517	84	1	NA	NA
518	84	1	NA	NA
519	85	1	NA	NA
520	85	1	NA	NA
521	85	1	NA	NA
522	85	1	NA	NA
523	85	1	NA	NA
524	85	1	NA	NA
525	85	1	NA	NA
526	85	1	NA	NA
527	85	1	NA	NA
528	85	1	NA	NA
529	85	1	NA	NA
530	85	1	NA	NA
531	86	1	NA	NA
532	86	1	NA	NA
533	86	1	NA	NA
534	87	1	NA	NA
535	87	1	NA	NA
536	87	1	NA	NA
537	87	1	NA	NA
538	87	1	NA	NA
539	87	1	NA	NA
540	87	1	NA	NA
541	87	1	NA	NA
542	87	1	NA	NA
543	87	1	NA	NA
544	87	1	NA	NA
545	87	1	NA	NA
546	87	1	NA	NA
547	87	1	NA	NA
548	87	1	NA	NA
549	87	1	NA	NA
550	87	1	NA	NA
551	87	1	NA	NA
552	88	1	NA	NA
553	88	1	NA	NA
554	88	1	NA	NA
555	88	1	NA	NA
556	88	1	NA	NA
557	88	1	NA	NA
558	88	1	NA	NA
559	88	1	NA	NA
560	88	1	NA	NA
561	88	1	NA	NA
562	89	1	NA	NA
563	89	1	NA	NA
564	89	1	NA	NA
565	89	1	NA	NA
566	89	1	NA	NA
567	89	1	NA	NA
568	89	1	NA	NA
569	90	1	NA	NA
570	90	1	NA	NA
571	90	1	NA	NA
572	90	1	NA	NA
573	90	1	NA	NA
574	90	1	NA	NA
575	90	1	NA	NA
576	90	1	NA	NA
577	90	1	NA	NA
578	90	1	NA	NA
579	90	1	NA	NA
580	90	1	NA	NA
581	90	1	NA	NA
582	90	1	NA	NA
583	91	1	NA	NA
584	91	1	NA	NA
585	91	1	NA	NA
586	91	1	NA	NA
587	91	1	NA	NA
588	91	1	NA	NA
589	91	1	NA	NA
590	91	1	NA	NA
591	91	1	NA	NA
592	91	1	NA	NA
593	91	1	NA	NA
594	92	1	NA	NA
595	93	1	NA	NA
596	93	1	NA	NA
597	93	1	NA	NA
598	93	0	NA	NA
599	93	0	NA	NA
600	93	0	NA	NA
601	93	0	NA	NA
602	93	0	NA	NA
603	93	1	NA	NA
604	93	1	NA	NA
605	93	1	NA	NA
606	93	1	NA	NA
607	93	1	NA	NA
608	93	1	NA	NA
609	93	1	NA	NA
610	94	1	NA	NA
611	94	1	NA	NA
612	94	1	NA	NA
613	94	1	NA	NA
614	94	1	NA	NA
615	94	1	NA	NA
616	94	1	NA	NA
617	94	1	NA	NA
618	94	1	NA	NA
619	95	1	NA	NA
620	96	1	NA	NA
621	97	1	NA	NA
622	97	1	NA	NA
623	97	1	NA	NA
624	97	1	NA	NA
625	97	1	NA	NA
626	NA	NA	NA	NA
627	NA	NA	NA	NA
628	NA	NA	NA	NA
629	NA	NA	NA	NA
630	NA	NA	NA	NA
631	NA	NA	NA	NA
632	NA	NA	NA	NA
633	NA	NA	NA	NA
634	NA	NA	NA	NA
635	NA	NA	NA	NA
636	NA	NA	NA	NA
637	NA	NA	NA	NA
638	NA	NA	NA	NA
639	NA	NA	NA	NA
640	NA	NA	NA	NA
641	NA	NA	NA	NA
642	NA	NA	NA	NA
643	NA	NA	NA	NA
644	NA	NA	NA	NA
645	NA	NA	NA	NA
646	NA	NA	NA	NA
647	NA	NA	NA	NA
648	NA	NA	NA	NA
649	NA	NA	NA	NA
650	NA	NA	NA	NA
651	NA	NA	NA	NA
652	NA	NA	NA	NA
