## Supplementary material for "Antimicrobial peptides do not directly contribute to aging in *Drosophila*, but improve lifespan by preventing dysbiosis": File S5: nora_revisions_medlife-per-exp.csv

	records	n.max	n.start	events	*rmean	*se(rmean)	median	0.95LCL	0.95UCL
strata(Gtype)=AttC nora- 11-12-2019	60	60	60	57	77.88295985	1.782597099	86	86	93
strata(Gtype)=AttC nora- 15-06-2021	40	40	40	39	79.17948718	1.171866011	83	78	83
strata(Gtype)=AttC nora- 18-06-2021	40	40	40	40	79.6125	1.226846504	82	80	87
strata(Gtype)=AttC nora+ 02-05-2019	40	40	40	40	48.8125	2.838226091	50.5	41	58
strata(Gtype)=AttC nora+ 03-08-2019	41	41	41	41	51.7804878	2.642379229	51	47	60
strata(Gtype)=AttC nora+ 05-11-2017	60	60	60	55	59.075	2.109562389	62	59	65
strata(Gtype)=AttC nora+ 11-12-2019	40	40	40	39	65.86071429	2.491687604	70	65	77
strata(Gtype)=AttC nora+ 21-09-2017	59	59	59	59	47.91525424	1.695641901	53	43	53
strata(Gtype)=Bom nora- 15-06-2021	40	40	40	38	81.60526316	1.565862216	85	85	90
strata(Gtype)=Bom nora- 18-06-2021	40	40	40	38	82.38157895	1.054346335	85.5	84	87
strata(Gtype)=Bom nora- 23-07-2021	40	40	40	38	82.72828947	0.973417162	87	84	89
strata(Gtype)=Bom nora+ 05-11-2017	60	60	60	60	52.93333333	2.17394504	59	55	65
strata(Gtype)=Bom nora+ 21-09-2017	61	61	61	61	41.93442623	1.741083763	43	39	53
strata(Gtype)=GrC nora- 13-08-2021	40	40	40	40	71.675	0.866305013	73	73	73
strata(Gtype)=GrC nora- 20-08-2021	40	40	40	40	74.5375	1.118786661	76	73	80
strata(Gtype)=GrC nora- 29-07-2021	40	40	40	40	78.325	0.830953895	81	78	81
strata(Gtype)=GrC nora+ 07-07-2019	40	40	40	40	40.825	1.972906327	43	38	45
strata(Gtype)=iso w1118 nora- 11-12-2019	40	40	40	39	78.45798611	2.311848822	88	81	93
strata(Gtype)=iso w1118 nora- 15-06-2021	40	40	40	39	80.87179487	1.258464823	83	83	87
strata(Gtype)=iso w1118 nora- 18-06-2021	40	40	40	40	79.775	0.841306647	80	80	84
strata(Gtype)=iso w1118 nora- 21-12-2019	40	40	40	33	78.22590461	1.820358613	85	79	90
strata(Gtype)=iso w1118 nora- 25-06-2021	40	40	40	40	78.075	1.575947136	82	80	84
strata(Gtype)=iso w1118 nora- 26-06-2020	40	40	40	39	73.07986111	2.709043979	80	73	84
strata(Gtype)=iso w1118 nora- 29-07-2021	40	40	40	39	77.85897436	1.71976069	81	78	83
strata(Gtype)=iso w1118 nora+ 02-05-2019	40	40	40	40	42.925	2.221032277	44	41	49
strata(Gtype)=iso w1118 nora+ 07-07-2019	42	42	42	42	41.52380952	1.455008589	43	43	47
strata(Gtype)=iso w1118 nora+ 07-09-2018	41	41	41	41	40.48780488	2.069040923	45	35	49
strata(Gtype)=iso w1118 nora+ 10-09-2018	40	40	40	40	40.075	2.048288157	46	38	50
strata(Gtype)=iso w1118 nora+ 16-07-2018	40	40	40	40	44.875	1.872894651	46	43	50
strata(Gtype)=iso w1118 nora+ 16-11-2018	40	40	40	29	46.3125	3.987389791	39.5	31	42
strata(Gtype)=iso w1118 nora+ 21-09-2017	60	60	60	60	41.41666667	1.844103466	43	36	49
strata(Gtype)=iso w1118 nora+ 25-03-2019	42	42	42	41	54.00671551	2.538657838	58	53	63
strata(Gtype)=OR-R nora- 03-08-2019	41	41	41	39	69.52643775	2.335780646	74	72	76
strata(Gtype)=OR-R nora- 05-11-2017	60	60	60	28	72.23333333	2.494813138	NA	76	NA
strata(Gtype)=OR-R nora- 16-07-2018	41	41	41	41	69.76829268	2.057769014	71	67	78
strata(Gtype)=OR-R nora- 20-03-2019	40	40	40	34	70.09772727	2.323980691	71	71	82
strata(Gtype)=OR-R nora- 25-03-2019	43	43	43	23	73.44462901	2.322628593	76	72	81
strata(Gtype)=OR-R nora+ 02-05-2019	40	40	40	38	61.88461538	1.38707184	63	60	65
strata(Gtype)=OR-R nora+ 11-12-2019	40	40	40	39	54.74358974	2.073507146	58	53	60
strata(Gtype)=OR-R nora+ 21-09-2017	59	59	59	59	58.94915254	1.470073728	60	56	63
