## Supplementary material for "Antimicrobial peptides do not directly contribute to aging in *Drosophila*, but improve lifespan by preventing dysbiosis": File S5: survoutput_sexsplit.csv

Dummy	Gtype	Nora	Date	Sex	records	n.max	n.start	events	*rmean	*se(rmean)	median	0.95LCL	0.95UCL
strata(Gtype)	AttC	nora+	02.05.19	f	20	20	20	20	45.675	4.004103364	47.5	35	56
strata(Gtype)	AttC	nora+	03.08.19	f	20	20	20	20	47.6	3.861605884	47.5	37	65
strata(Gtype)	AttC	nora+	05.11.17	f	30	30	30	25	63.28333333	2.630555849	63.5	62	69
strata(Gtype)	AttC	nora+	11.12.19	f	20	20	20	20	61.2	3.944996831	66	58	77
strata(Gtype)	AttC	nora+	21.09.17	f	29	29	29	29	46.34482759	2.788321092	46	43	56
strata(Gtype)	AttC	nora-	11.12.19	f	40	40	40	38	76.31944444	2.336234991	93	93	95
strata(Gtype)	AttC	nora-	15.06.21	f	20	20	20	19	79.26315789	1.72498682	83	83	87
strata(Gtype)	AttC	nora-	18.06.21	f	20	20	20	20	78.875	1.93192747	87	82	91
strata(Gtype)	AttC	nora+	02.05.19	m	20	20	20	20	51.8	3.837056163	56	50	67
strata(Gtype)	AttC	nora+	03.08.19	m	21	21	21	21	55.76190476	3.397281	58	45	67
strata(Gtype)	AttC	nora+	05.11.17	m	30	30	30	30	54.36666667	2.95314647	59	52	65
strata(Gtype)	AttC	nora+	11.12.19	m	20	20	20	19	70.39444444	2.6075494	74	70	81
strata(Gtype)	AttC	nora+	21.09.17	m	30	30	30	30	49.43333333	1.923355478	53	46	56
strata(Gtype)	AttC	nora-	11.12.19	m	20	20	20	19	75.10526316	1.694286859	77	70	84
strata(Gtype)	AttC	nora-	15.06.21	m	20	20	20	20	77.275	1.236160892	78	76	83
strata(Gtype)	AttC	nora-	18.06.21	m	20	20	20	20	78.175	1.104691699	80	80	82
strata(Gtype)	Bom	nora+	05.11.17	f	30	30	30	30	52.33333333	2.683833632	55	48	62
strata(Gtype)	Bom	nora+	21.09.17	f	30	30	30	30	45.13333333	2.309272773	46	43	53
strata(Gtype)	Bom	nora-	15.06.21	f	20	20	20	18	80.69444444	1.754684598	91	90	94
strata(Gtype)	Bom	nora-	18.06.21	f	20	20	20	19	82.13157895	0.280586311	91	87	96
strata(Gtype)	Bom	nora-	23.07.21	f	20	20	20	20	79.95	1.569195654	87	84	91
strata(Gtype)	Bom	nora+	05.11.17	m	30	30	30	30	53.53333333	3.417189662	63.5	55	65
strata(Gtype)	Bom	nora+	21.09.17	m	31	31	31	31	38.83870968	2.472784969	43	36	NA
strata(Gtype)	Bom	nora-	15.06.21	m	20	20	20	20	78.425	2.215083238	84	83	85
strata(Gtype)	Bom	nora-	18.06.21	m	20	20	20	19	79.15789474	1.806441472	84	82	NA
strata(Gtype)	Bom	nora-	23.07.21	m	20	20	20	18	81.375	0.554456866	87	82	89
strata(Gtype)	GrC	nora+	07.07.19	f	20	20	20	20	39.15	3.176692462	40.5	26	52
strata(Gtype)	GrC	nora-	13.08.21	f	20	20	20	20	75.6	0.609918027	75	73	77
strata(Gtype)	GrC	nora-	20.08.21	f	20	20	20	20	75.325	1.835168589	80	73	80
strata(Gtype)	GrC	nora-	29.07.21	f	20	20	20	20	79.475	0.878546385	81	81	83
strata(Gtype)	GrC	nora+	07.07.19	m	20	20	20	20	42.5	2.279802623	43	40	50
strata(Gtype)	GrC	nora-	13.08.21	m	20	20	20	20	67.75	1.043731287	66	66	NA
strata(Gtype)	GrC	nora-	20.08.21	m	20	20	20	20	73.525	1.161612564	74	70	77
strata(Gtype)	GrC	nora-	29.07.21	m	20	20	20	20	76.575	1.206376289	78	74	81
strata(Gtype)	iso w1118	nora+	02.05.19	f	20	20	20	20	36.85	2.943021407	42.5	39	44
strata(Gtype)	iso w1118	nora+	07.07.19	f	21	21	21	21	43.47619048	1.397469445	45	40	50
strata(Gtype)	iso w1118	nora+	07.09.18	f	20	20	20	20	41.65	2.9582723	45	33	55
strata(Gtype)	iso w1118	nora+	10.09.18	f	20	20	20	20	39.1	3.213175999	46	36	NA
strata(Gtype)	iso w1118	nora+	16.07.18	f	19	19	19	19	44.10526316	3.393732807	46	43	60
strata(Gtype)	iso w1118	nora+	16.11.18	f	20	20	20	18	37.3	3.776804205	33	31	41
strata(Gtype)	iso w1118	nora+	21.09.17	f	30	30	30	30	39.7	2.662559337	41	32	53
strata(Gtype)	iso w1118	nora+	25.03.19	f	21	21	21	20	56.1	3.077255271	55.5	53	70
strata(Gtype)	iso w1118	nora-	11.12.19	f	20	20	20	20	81.55	0.852129685	93	91	NA
strata(Gtype)	iso w1118	nora-	15.06.21	f	20	20	20	20	81.35	0.91658333	87	85	92
strata(Gtype)	iso w1118	nora-	18.06.21	f	20	20	20	20	80.925	0.735930533	85.5	82	87
strata(Gtype)	iso w1118	nora-	21.12.19	f	20	20	20	14	80.5	1.362842882	90	90	NA
strata(Gtype)	iso w1118	nora-	25.06.21	f	20	20	20	20	80.725	0.837761153	85.5	82	87
strata(Gtype)	iso w1118	nora-	26.06.20	f	20	20	20	20	78.75	1.765113311	87.5	84	91
strata(Gtype)	iso w1118	nora-	29.07.21	f	20	20	20	19	76.65789474	2.94408949	83	83	88
strata(Gtype)	iso w1118	nora+	02.05.19	m	20	20	20	20	49	2.716615541	52	44	58
strata(Gtype)	iso w1118	nora+	07.07.19	m	21	21	21	21	39.57142857	2.480373233	43	36	50
strata(Gtype)	iso w1118	nora+	07.09.18	m	21	21	21	21	39.38095238	2.874136913	45	30	53
strata(Gtype)	iso w1118	nora+	10.09.18	m	20	20	20	20	41.05	2.522374873	46	30	50
strata(Gtype)	iso w1118	nora+	16.07.18	m	21	21	21	21	45.57142857	1.802708253	46	43	53
strata(Gtype)	iso w1118	nora+	16.11.18	m	20	20	20	11	53.675	6.028502613	42	28	NA
strata(Gtype)	iso w1118	nora+	21.09.17	m	30	30	30	30	43.13333333	2.513401119	46	36	53
strata(Gtype)	iso w1118	nora+	25.03.19	m	21	21	21	21	51.9047619	3.998244945	58	46	67
strata(Gtype)	iso w1118	nora-	11.12.19	m	20	20	20	19	71.7171875	3.989297323	77	70	88
strata(Gtype)	iso w1118	nora-	15.06.21	m	20	20	20	19	77.42105263	2.042913282	80	78	83
strata(Gtype)	iso w1118	nora-	18.06.21	m	20	20	20	20	76.9	1.047974236	78.5	75	80
strata(Gtype)	iso w1118	nora-	21.12.19	m	20	20	20	19	72.82361111	2.808509685	76	74	83
strata(Gtype)	iso w1118	nora-	25.06.21	m	20	20	20	20	73.325	2.55569829	76	73	82
strata(Gtype)	iso w1118	nora-	26.06.20	m	20	20	20	19	65.1609375	4.372099621	73	70	80
strata(Gtype)	iso w1118	nora-	29.07.21	m	20	20	20	20	77.125	1.484871627	79.5	78	83
strata(Gtype)	OR-R	nora+	02.05.19	f	20	20	20	18	65.76315789	1.317035421	65	65	70
strata(Gtype)	OR-R	nora+	11.12.19	f	20	20	20	19	57.15789474	2.581913609	60	58	65
strata(Gtype)	OR-R	nora+	21.09.17	f	29	29	29	29	65.75862069	1.89225543	67	67	70
strata(Gtype)	OR-R	nora-	03.08.19	f	21	21	21	21	74	2.156569881	76	74	79
strata(Gtype)	OR-R	nora-	05.11.17	f	30	30	30	14	66.23333333	4.110334762	72	72	NA
strata(Gtype)	OR-R	nora-	16.07.18	f	20	20	20	20	77.7	1.837933622	84	76	87
strata(Gtype)	OR-R	nora-	20.03.19	f	20	20	20	17	74.91176471	2.107506478	73	71	89
strata(Gtype)	OR-R	nora-	25.03.19	f	22	22	22	12	74.92355372	3.386570568	81	76	NA
strata(Gtype)	OR-R	nora+	02.05.19	m	20	20	20	20	58.5	2.225421308	57	51	65
strata(Gtype)	OR-R	nora+	11.12.19	m	20	20	20	20	52.45	3.129277073	56	44	63
strata(Gtype)	OR-R	nora+	21.09.17	m	30	30	30	30	52.36666667	1.440280323	53	49	56
strata(Gtype)	OR-R	nora-	03.08.19	m	20	20	20	18	63.68214286	3.73631315	72	58	79
strata(Gtype)	OR-R	nora-	05.11.17	m	30	30	30	14	75.03333333	2.007476765	79	76	NA
strata(Gtype)	OR-R	nora-	16.07.18	m	21	21	21	21	60.92857143	2.191067652	60	53	71
strata(Gtype)	OR-R	nora-	20.03.19	m	20	20	20	17	64.0015625	3.4372741	68	61	73
strata(Gtype)	OR-R	nora-	25.03.19	m	21	21	21	11	71.0952381	2.827368481	72	65	NA
