## Supplementary material for "Antimicrobial peptides do not directly contribute to aging in *Drosophila*, but improve lifespan by preventing dysbiosis": File S5: survoutput_sexsplit.csv

Dummy	Gtype	Date	Sex	records	n.max	n.start	events	*rmean	*se(rmean)	median	0.95LCL	0.95UCL	median/mean
strata(Gtype)	.iso_w1118	11.12.19	f	20	20	20	20	85.55	1.094246316	93	91	NA	1.087083577
strata(Gtype)	.iso_w1118	15.06.21	f	20	20	20	20	84.4	1.160603291	87	85	92	1.030805687
strata(Gtype)	.iso_w1118	18.06.21	f	20	20	20	20	83.25	1.072089082	85.5	82	87	1.027027027
strata(Gtype)	.iso_w1118	21.12.19	f	20	20	20	14	84.31578947	1.664444259	90	90	NA	1.06741573
strata(Gtype)	.iso_w1118	25.06.21	f	20	20	20	20	83.2	1.165332571	85.5	82	87	1.027644231
strata(Gtype)	.iso_w1118	26.06.20	f	20	20	20	20	81.4	2.076535576	87.5	84	91	1.074938575
strata(Gtype)	.iso_w1118	11.12.19	m	20	20	20	19	72.9125	4.176987504	77	70	88	1.056060346
strata(Gtype)	.iso_w1118	15.06.21	m	20	20	20	19	78.26315789	2.181313367	80	78	83	1.022192334
strata(Gtype)	.iso_w1118	18.06.21	m	20	20	20	20	77.05	1.091959248	78.5	75	80	1.018818949
strata(Gtype)	.iso_w1118	21.12.19	m	20	20	20	19	73.27222222	2.895436283	76	74	83	1.037227993
strata(Gtype)	.iso_w1118	25.06.21	m	20	20	20	20	73.85	2.665778498	76	73	82	1.029113067
strata(Gtype)	.iso_w1118	26.06.20	m	20	20	20	19	65.346875	4.413812092	73	70	80	1.117115394
strata(Gtype)	ATM8	03.07.20	f	12	12	12	11	38.4047619	6.130137762	47	19	NA	1.223806572
strata(Gtype)	ATM8	10.07.20	f	6	6	6	5	40.38888889	4.061069311	40	33	NA	0.990371389
strata(Gtype)	ATM8	20.03.19	f	12	12	12	12	29.5	3.128054063	33	19	NA	1.118644068
strata(Gtype)	ATM8	23.07.21	f	2	2	2	2	22.5	2.474873734	22.5	19	NA	1
strata(Gtype)	ATM8	25.06.21	f	18	18	18	18	44.61111111	2.926189627	46	42	59	1.03113325
strata(Gtype)	ATM8	03.07.20	m	9	9	9	9	28.55555556	3.678805198	24	24	NA	0.840466926
strata(Gtype)	ATM8	10.07.20	m	12	12	12	12	28.41666667	3.627553379	29	21	NA	1.020527859
strata(Gtype)	ATM8	20.03.19	m	11	11	11	11	33.09090909	1.174484557	32	29	NA	0.967032967
strata(Gtype)	ATM8	23.07.21	m	6	6	6	6	25.66666667	5.876822018	25	12	NA	0.974025974
strata(Gtype)	ATM8	25.06.21	m	8	8	8	8	30.875	4.973170204	32	28	NA	1.036437247
strata(Gtype)	AttC	11.12.19	f	20	20	20	19	79.96111111	3.658373735	93	93	NA	1.163065379
strata(Gtype)	AttC	15.06.21	f	20	20	20	19	81	1.929505556	83	83	87	1.024691358
strata(Gtype)	AttC	18.06.21	f	20	20	20	20	81.5	2.215287792	87	82	91	1.067484663
strata(Gtype)	AttC	11.12.19	m	20	20	20	19	76	1.920872378	77	70	84	1.013157895
strata(Gtype)	AttC	15.06.21	m	20	20	20	20	77.75	1.346987379	78	76	83	1.003215434
strata(Gtype)	AttC	18.06.21	m	20	20	20	20	78.7	1.241168804	80	80	82	1.016518424
strata(Gtype)	AttDSK1-10	02.05.19	f	20	20	20	19	73.15588235	5.040025192	83	77	93	1.134563583
strata(Gtype)	AttDSK1-10	03.08.19	f	20	20	20	20	85.55	0.841055884	95	93	100	1.110461718
strata(Gtype)	AttDSK1-10	11.12.19	f	19	19	19	19	80.05263158	2.028158676	84	79	91	1.049309665
strata(Gtype)	AttDSK1-10	21.12.19	f	20	20	20	15	78.55	3.622481884	87	79	NA	1.107574793
strata(Gtype)	AttDSK1-10	26.06.20	f	20	20	20	20	82.45	2.202810705	89	86	94	1.079442086
strata(Gtype)	AttDSK1-10	02.05.19	m	20	20	20	20	73.55	4.026459363	81	67	86	1.101291638
strata(Gtype)	AttDSK1-10	03.08.19	m	21	21	21	21	75.66666667	4.930967135	86	83	90	1.136563877
strata(Gtype)	AttDSK1-10	11.12.19	m	10	10	10	10	81.8	1.309961832	81	79	NA	0.990220049
strata(Gtype)	AttDSK1-10	21.12.19	m	20	20	20	20	78.4	2.895168389	83	79	88	1.058673469
strata(Gtype)	AttDSK1-10	26.06.20	m	20	20	20	20	73.35	5.236064839	84	80	86	1.145194274
strata(Gtype)	BaraA	18.06.21	f	20	20	20	19	76.25	2.798788279	77	77	87	1.009836066
strata(Gtype)	BaraA	21.12.19	f	20	20	20	15	85.6	0.511859356	89	88	NA	1.039719626
strata(Gtype)	BaraA	26.06.20	f	20	20	20	20	79.4	2.615721698	82	80	89	1.032745592
strata(Gtype)	BaraA	15.06.21	m	20	20	20	20	77.25	3.002394877	83	76	90	1.074433657
strata(Gtype)	BaraA	21.12.19	m	20	20	20	20	62.35	3.384726725	67	60	72	1.07457899
strata(Gtype)	BaraA	26.06.20	m	20	20	20	20	70.4	2.168409555	70	66	80	0.994318182
strata(Gtype)	Bom	15.06.21	f	20	20	20	18	84.72222222	1.990417717	91	90	94	1.074098361
strata(Gtype)	Bom	18.06.21	f	20	20	20	19	85.36842105	0.628106799	91	87	96	1.065967941
strata(Gtype)	Bom	23.07.21	f	20	20	20	20	83.1	1.855936421	87	84	91	1.046931408
strata(Gtype)	Bom	15.06.21	m	20	20	20	20	80.15	2.392984538	84	83	85	1.048034934
strata(Gtype)	Bom	18.06.21	m	20	20	20	19	80.89473684	2.019153078	84	82	NA	1.038386467
strata(Gtype)	Bom	23.07.21	m	20	20	20	18	84.22697368	0.947527505	87	82	89	1.032923257
strata(Gtype)	Cec	11.12.19	f	20	20	20	19	84.73684211	0.669237401	86	84	88	1.014906832
strata(Gtype)	Cec	21.12.19	f	20	20	20	20	86.3	0.324807635	90	88	90	1.042873696
strata(Gtype)	Cec	26.06.20	f	20	20	20	20	77.15	2.174022769	80	80	84	1.036941024
strata(Gtype)	Cec	11.12.19	m	20	20	20	20	63.3	2.307704487	65	60	72	1.02685624
strata(Gtype)	Cec	21.12.19	m	20	20	20	20	60.2	3.980954659	65	55	76	1.079734219
strata(Gtype)	Cec	26.06.20	m	20	20	20	20	75.2	1.779887637	76	73	84	1.010638298
strata(Gtype)	Def	02.05.19	f	20	20	20	20	65	1.896048523	67	67	NA	1.030769231
strata(Gtype)	Def	03.08.19	f	20	20	20	20	76.75	1.973417087	77.5	74	NA	1.009771987
strata(Gtype)	Def	05.11.17	f	29	29	29	5	85.06896552	0.834640957	89.5	NA	NA
strata(Gtype)	Def	06.11.21	f	20	20	20	20	81.9	2.282432912	86	86	86	1.05006105
strata(Gtype)	Def	07.07.19	f	18	18	18	18	68.27777778	4.448474253	78	64	82	1.142392189
strata(Gtype)	Def	10.11.21	f	20	20	20	19	73.31176471	2.232802905	75	75	NA	1.023028163
strata(Gtype)	Def	11.12.19	f	20	20	20	20	70.55	2.693951559	70	67	81	0.992204111
strata(Gtype)	Def	02.05.19	m	20	20	20	19	71.68421053	2.325401859	72	70	81	1.004405286
strata(Gtype)	Def	03.08.19	m	20	20	20	20	65.5	4.086257456	70.5	60	81	1.076335878
strata(Gtype)	Def	05.11.17	m	30	30	30	30	60.16666667	2.301247649	67	55	69	1.113573407
strata(Gtype)	Def	06.11.21	m	20	20	20	20	65.25	0.969213599	65	65	65	0.996168582
strata(Gtype)	Def	07.07.19	m	21	21	21	21	57.23809524	3.715448391	59	57	66	1.03078203
strata(Gtype)	Def	10.11.21	m	20	20	20	20	55.9	1.935071058	54	50	61	0.966010733
strata(Gtype)	Def	11.12.19	m	20	20	20	20	69.85	3.272823704	75.5	65	84	1.080887616
strata(Gtype)	dnr1[2-133]	23.07.21	f	20	20	20	20	69.05	1.554790983	70	68	75	1.013758146
strata(Gtype)	dnr1[2-133]	25.06.21	f	20	20	20	20	71.6	0.925742945	73	70	75	1.019553073
strata(Gtype)	dnr1[2-133]	26.06.20	f	20	20	20	19	73.12222222	3.416600772	75	73	82	1.025679988
strata(Gtype)	dnr1[2-133]	23.07.21	m	20	20	20	20	68.7	3.221102296	71.5	66	82	1.040756914
strata(Gtype)	dnr1[2-133]	25.06.21	m	20	20	20	20	60.4	3.153093719	63	61	66	1.043046358
strata(Gtype)	dnr1[2-133]	26.06.20	m	20	20	20	19	47.97142857	3.565515922	45.5	38	61	0.948481239
strata(Gtype)	Dpt	02.05.19	f	20	20	20	20	80.25	2.596030624	84	84	86	1.046728972
strata(Gtype)	Dpt	03.08.19	f	20	20	20	20	84.8	0.658027355	88	83	93	1.037735849
strata(Gtype)	Dpt	05.11.17	f	30	30	30	0	87	0	91.5	NA	NA
strata(Gtype)	Dpt	11.12.19	f	20	20	20	18	82.40789474	3.012237953	93	91	95	1.128532652
strata(Gtype)	Dpt	16.07.18	f	20	20	20	20	80.4	1.704992669	81	81	84	1.007462687
strata(Gtype)	Dpt	25.03.19	f	20	20	20	18	80.38888889	1.916689032	86	76	91	1.069799585
strata(Gtype)	Dpt	26.06.20	f	20	20	20	20	80.7	1.615704181	82	80	84	1.016109046
strata(Gtype)	Dpt	02.05.19	m	20	20	20	20	79.3	1.394811815	81	79	84	1.021437579
strata(Gtype)	Dpt	03.08.19	m	20	20	20	20	66.1	4.135154169	74	60	81	1.119515885
strata(Gtype)	Dpt	05.11.17	m	30	30	30	11	82.73333333	1.119457541	86	79	NA
strata(Gtype)	Dpt	11.12.19	m	20	20	20	18	74.73333333	2.231377386	74	72	86	0.990187333
strata(Gtype)	Dpt	16.07.18	m	20	20	20	20	71.25	1.731870376	74	67	78	1.038596491
strata(Gtype)	Dpt	25.03.19	m	20	20	20	19	77.15789474	3.105943866	84	79	88	1.088676671
strata(Gtype)	Dpt	26.06.20	m	20	20	20	20	68.7	2.085785224	70	63	75	1.018922853
strata(Gtype)	DptA[822]	23.07.21	f	20	20	20	20	81.85	1.116411662	82	82	87	1.001832621
strata(Gtype)	DptA[822]	25.06.21	f	20	20	20	19	80.11111111	2.871960432	84	84	87	1.048543689
strata(Gtype)	DptA[822]	23.07.21	m	20	20	20	19	80.10526316	1.155247541	80	80	84	0.99868594
strata(Gtype)	DptA[822]	25.06.21	m	20	20	20	19	78.21052632	1.307508568	80	75	84	1.022880215
strata(Gtype)	DptAS69R	23.07.21	f	20	20	20	20	64.2	4.661330282	73	66	75	1.137071651
strata(Gtype)	DptAS69R	25.06.21	f	20	20	20	19	84.78947368	0.647085721	87	84	89	1.026070764
strata(Gtype)	DptAS69R	26.06.20	f	20	20	20	19	84.26315789	0.590047208	86	84	86	1.020612117
strata(Gtype)	DptAS69R	23.07.21	m	20	20	20	20	76.6	2.451938009	80	73	84	1.044386423
strata(Gtype)	DptAS69R	25.06.21	m	20	20	20	20	78.45	0.960403561	80	75	82	1.019757808
strata(Gtype)	DptAS69R	26.06.20	m	20	20	20	20	66.5	2.854382595	71.5	66	75	1.07518797
strata(Gtype)	DptB	23.07.21	f	20	20	20	20	82.15	2.422060074	87	87	89	1.059038344
strata(Gtype)	DptB	25.06.21	f	20	20	20	20	80.05	0.858705421	80	77	82	0.99937539
strata(Gtype)	DptB	26.06.20	f	20	20	20	20	81.95	1.257924879	84	80	NA	1.025015253
strata(Gtype)	DptB	23.07.21	m	20	20	20	20	75.05	2.43769871	78.5	73	84	1.045969354
strata(Gtype)	DptB	25.06.21	m	20	20	20	20	82.8	1.357571361	84	82	87	1.014492754
strata(Gtype)	DptB	26.06.20	m	20	20	20	20	66.8	3.648013158	71.5	66	80	1.070359281
strata(Gtype)	DroAtt	02.05.19	f	20	20	20	20	80.15	1.44096322	84	81	84	1.048034934
strata(Gtype)	DroAtt	03.08.19	f	20	20	20	20	86.5	0.390512484	90	90	93	1.040462428
strata(Gtype)	DroAtt	05.11.17	f	30	30	30	2	83.83333333	2.571676208	88	NA	NA
strata(Gtype)	DroAtt	11.12.19	f	20	20	20	20	85.1	1.135561535	96	91	NA	1.128084606
strata(Gtype)	DroAtt	02.05.19	m	17	17	17	17	73.70588235	3.076605222	76	74	83	1.031125299
strata(Gtype)	DroAtt	03.08.19	m	20	20	20	19	78.10526316	1.423768821	79	79	81	1.011455526
strata(Gtype)	DroAtt	05.11.17	m	30	30	30	12	80.43333333	1.631416108	84	79	NA
strata(Gtype)	DroAtt	11.12.19	m	20	20	20	20	74.8	1.60249805	72	70	81	0.962566845
strata(Gtype)	DroSK4	02.05.19	f	21	21	21	19	76.52631579	1.307062472	77	72	NA	1.006189821
strata(Gtype)	DroSK4	03.08.19	f	20	20	20	19	79.15789474	2.190717205	83	81	88	1.048537234
strata(Gtype)	DroSK4	11.12.19	f	20	20	20	20	84.85	1.41822953	91	88	91	1.072480849
strata(Gtype)	DroSK4	15.06.21	f	20	20	20	20	75.5	2.165063509	80	73	83	1.059602649
strata(Gtype)	DroSK4	18.06.21	f	20	20	20	20	77.55	2.040189942	80	80	82	1.031592521
strata(Gtype)	DroSK4	02.05.19	m	24	24	24	24	71.79166667	1.823819221	72	65	81	1.002901915
strata(Gtype)	DroSK4	03.08.19	m	20	20	20	20	79.9	1.658161633	82	79	86	1.026282854
strata(Gtype)	DroSK4	11.12.19	m	20	20	20	20	77.35	2.318701145	81.5	70	88	1.05365223
strata(Gtype)	DroSK4	15.06.21	m	20	20	20	19	78.78947368	1.63848952	80	76	NA	1.015364062
strata(Gtype)	DroSK4	18.06.21	m	20	20	20	20	78.5	1.687453703	80	73	87	1.01910828
strata(Gtype)	Drs	02.05.19	f	21	21	21	20	76.2	2.776328511	82.5	77	84	1.082677165
strata(Gtype)	Drs	03.08.19	f	20	20	20	19	80.58888889	2.577574093	88	81	95	1.091961947
strata(Gtype)	Drs	05.11.17	f	30	30	30	0	87	0	91.5	NA	NA
strata(Gtype)	Drs	11.12.19	f	20	20	20	19	78.36111111	3.244418416	84	84	84	1.071960298
strata(Gtype)	Drs	02.05.19	m	20	20	20	20	65.95	1.33130575	70	63	70	1.061410159
strata(Gtype)	Drs	03.08.19	m	20	20	20	19	77.95	2.572218922	81	76	88	1.039127646
strata(Gtype)	Drs	05.11.17	m	28	28	28	14	81	1.203561245	79	79	NA	0.975308642
strata(Gtype)	Drs	11.12.19	m	20	20	20	19	63.74444444	5.291994433	72	70	81	1.129510197
strata(Gtype)	Dso	15.06.21	f	20	20	20	19	85.63157895	0.745106013	90	90	97	1.051014136
strata(Gtype)	Dso	18.06.21	f	20	20	20	19	85.84210526	0.543218876	89	89	94	1.036787247
strata(Gtype)	Dso	25.06.21	f	20	20	20	20	81.1	3.440130811	89	87	91	1.097410604
strata(Gtype)	Dso	15.06.21	m	20	20	20	20	75.35	2.787718601	78	71	85	1.03516921
strata(Gtype)	Dso	18.06.21	m	20	20	20	19	81.52631579	1.139491117	84	80	89	1.030342156
strata(Gtype)	Dso	25.06.21	m	20	20	20	20	78.75	2.649410312	83	80	87	1.053968254
strata(Gtype)	methuselah	18.06.21	f	20	20	20	20	72.5	1.470544117	75	73	77	1.034482759
strata(Gtype)	methuselah	23.07.21	f	20	20	20	20	70.7	1.456193668	71.5	66	75	1.011315417
strata(Gtype)	methuselah	26.06.20	f	20	20	20	20	74.1	2.40717677	78.5	75	82	1.059379217
strata(Gtype)	methuselah	18.06.21	m	20	20	20	20	68.9	1.206026534	68	66	75	0.986937591
strata(Gtype)	methuselah	23.07.21	m	20	20	20	20	74.7	1.438923209	76	73	80	1.017402945
strata(Gtype)	methuselah	26.06.20	m	20	20	20	20	67.15	1.89377269	68	66	73	1.012658228
strata(Gtype)	Mtk	02.05.19	f	21	21	21	21	64.28571429	3.536106508	65	60	77	1.011111111
strata(Gtype)	Mtk	03.08.19	f	20	20	20	19	86.26315789	0.331554763	93	90	95	1.0780964
strata(Gtype)	Mtk	05.11.17	f	30	30	30	8	80.9	2.187515079	85	NA	NA
strata(Gtype)	Mtk	11.12.19	f	20	20	20	19	84.63157895	1.396891139	91	88	93	1.075248756
strata(Gtype)	Mtk	02.05.19	m	19	19	19	19	69.47368421	1.480002285	70	67	70	1.007575758
strata(Gtype)	Mtk	03.08.19	m	21	21	21	21	82.52380952	1.487085825	86	83	88	1.042123485
strata(Gtype)	Mtk	05.11.17	m	27	27	27	13	81.22222222	1.342901199	84.5	79	NA
strata(Gtype)	Mtk	11.12.19	m	20	20	20	19	82.63157895	1.22578603	84	84	88	1.01656051
strata(Gtype)	OR-R	03.08.19	f	21	21	21	21	74.66666667	2.303830325	76	74	79	1.017857143
strata(Gtype)	OR-R	05.11.17	f	30	30	30	14	68.63333333	4.434582113	72	72	NA
strata(Gtype)	OR-R	16.07.18	f	20	20	20	20	79.35	2.07999399	84	76	87	1.058601134
strata(Gtype)	OR-R	20.03.19	f	20	20	20	17	76.41176471	2.452396361	73	71	89	0.955350269
strata(Gtype)	OR-R	25.03.19	f	22	22	22	12	75.48760331	3.489965498	81	76	NA	1.073023867
strata(Gtype)	OR-R	03.08.19	m	20	20	20	18	64.08058036	3.853504345	72	58	79	1.12358533
strata(Gtype)	OR-R	05.11.17	m	30	30	30	14	77.43333333	2.322203615	80.5	76	NA
strata(Gtype)	OR-R	16.07.18	m	21	21	21	21	61	2.225394561	60	53	71	0.983606557
strata(Gtype)	OR-R	20.03.19	m	20	20	20	17	64.26875	3.529825418	68	61	73	1.058056987
strata(Gtype)	OR-R	25.03.19	m	21	21	21	11	71.23809524	2.880070516	72	65	NA	1.010695187
strata(Gtype)	P{GT}dnr1	20.03.19	f	22	22	22	12	73.75524476	2.095784544	79	66	NA	1.071110268
strata(Gtype)	P{GT}dnr1	23.07.21	f	20	20	20	18	55.78611111	2.385558851	59	54	63	1.057610915
strata(Gtype)	P{GT}dnr1	25.06.21	f	20	20	20	20	60.3	1.27298861	61	59	63	1.011608624
strata(Gtype)	P{GT}dnr1	20.03.19	m	20	20	20	12	58.54666667	3.097189118	61	59	NA	1.041903894
strata(Gtype)	P{GT}dnr1	23.07.21	m	20	20	20	20	45.8	1.38491877	47	45	49	1.026200873
strata(Gtype)	P{GT}dnr1	25.06.21	m	20	20	20	20	45.95	2.367989654	45	40	52	0.979325354
strata(Gtype)	Rel	05.04.22	f	20	20	20	20	44.2	1.957804893	48	45	51	1.085972851
strata(Gtype)	Rel	07.09.18	f	21	21	21	21	45.04761905	1.670710998	48	48	NA	1.065539112
strata(Gtype)	Rel	10.09.18	f	22	22	22	22	44.59090909	1.069214377	45	45	46	1.009174312
strata(Gtype)	Rel	20.03.22	f	20	20	20	20	43.55	1.980498675	43	38	50	0.987370838
strata(Gtype)	Rel	05.04.22	m	20	20	20	20	45.8	0.736885337	48	45	NA	1.048034934
strata(Gtype)	Rel	07.09.18	m	18	18	18	18	40.44444444	1.831180929	40	35	NA	0.989010989
strata(Gtype)	Rel	10.09.18	m	21	21	21	20	35.3283208	1.738849211	32	30	42	0.905788876
strata(Gtype)	Rel	20.03.22	m	20	20	20	20	46.2	1.953970317	46.5	43	54	1.006493506
strata(Gtype)	spz	05.11.17	f	21	21	21	1	86.14285714	0.836485777	90.5	NA	NA
strata(Gtype)	spz	15.06.21	f	20	20	20	20	51.65	3.976351971	58	41	66	1.122942885
strata(Gtype)	spz	18.06.21	f	20	20	20	16	63.48770053	4.095192127	68	61	80	1.071073601
strata(Gtype)	spz	05.11.17	m	17	17	17	3	76.64705882	5.644571251	80	NA	NA
strata(Gtype)	spz	15.06.21	m	20	20	20	19	54.853125	4.216584499	60	48	69	1.093830115
strata(Gtype)	spz	18.06.21	m	20	20	20	20	54.15	2.967553706	57.5	52	66	1.061865189
