## Supplementary material for "Antimicrobial peptides do not directly contribute to aging in *Drosophila*, but improve lifespan by preventing dysbiosis": File S5: 3females.csv

	Life	1. iso	a. GrA	b. GrB	c. GrC	d. GrAB	e. GrAC	f. GrBC	g. AMP DADAMD;A	h. AMP10	i. AMP14	j. GrD
1	5	NA	NA	NA	NA	NA	0	NA	NA	NA	NA	NA
2	5	NA	0	NA	NA	NA	NA	NA	NA	NA	NA	NA
3	10	NA	NA	NA	NA	NA	NA	NA	1	NA	NA	NA
4	10	NA	NA	NA	NA	NA	NA	NA	NA	0	NA	NA
5	11	0	NA	NA	NA	NA	NA	NA	NA	NA	NA	NA
6	11	NA	NA	NA	NA	NA	NA	NA	NA	NA	1	NA
7	13	NA	NA	NA	NA	NA	NA	NA	NA	NA	1	NA
8	15	NA	NA	NA	NA	NA	NA	NA	NA	0	NA	NA
9	17	0	NA	NA	NA	NA	NA	NA	NA	NA	NA	NA
10	18	NA	1	NA	NA	NA	NA	NA	NA	NA	NA	NA
11	19	NA	NA	NA	NA	NA	NA	1	NA	NA	NA	NA
12	19	NA	NA	NA	NA	NA	NA	NA	NA	NA	1	NA
13	19	NA	NA	NA	NA	NA	NA	NA	NA	NA	1	NA
14	19	NA	NA	NA	NA	NA	NA	NA	NA	NA	1	NA
15	23	NA	NA	NA	NA	NA	NA	NA	1	NA	NA	NA
16	23	NA	NA	NA	NA	NA	NA	NA	1	NA	NA	NA
17	24	NA	NA	NA	NA	NA	NA	NA	NA	0	NA	NA
18	24	NA	NA	NA	NA	NA	NA	0	NA	NA	NA	NA
19	24	NA	NA	NA	NA	NA	NA	0	NA	NA	NA	NA
20	26	NA	NA	NA	NA	1	NA	NA	NA	NA	NA	NA
21	26	NA	NA	NA	NA	NA	NA	NA	NA	NA	NA	1
22	27	1	NA	NA	NA	NA	NA	NA	NA	NA	NA	NA
23	30	NA	NA	NA	NA	NA	NA	NA	NA	NA	1	NA
24	31	NA	NA	1	NA	NA	NA	NA	NA	NA	NA	NA
25	32	NA	NA	NA	NA	NA	NA	NA	NA	NA	1	NA
26	33	1	NA	NA	NA	NA	NA	NA	NA	NA	NA	NA
27	33	NA	NA	NA	NA	NA	NA	NA	NA	1	NA	NA
28	34	NA	NA	NA	NA	NA	NA	NA	1	NA	NA	NA
29	35	NA	1	NA	NA	NA	NA	NA	NA	NA	NA	NA
30	37	NA	NA	NA	NA	NA	NA	NA	1	NA	NA	NA
31	39	NA	NA	NA	NA	NA	NA	NA	NA	NA	1	NA
32	40	NA	NA	NA	NA	0	NA	NA	NA	NA	NA	NA
33	40	0	NA	NA	NA	NA	NA	NA	NA	NA	NA	NA
34	40	0	NA	NA	NA	NA	NA	NA	NA	NA	NA	NA
35	40	NA	NA	NA	NA	NA	NA	NA	NA	NA	1	NA
36	43	NA	NA	NA	NA	NA	NA	NA	NA	NA	1	NA
37	43	NA	NA	NA	NA	NA	NA	NA	NA	NA	1	NA
38	44	NA	NA	NA	NA	NA	NA	NA	NA	1	NA	NA
39	46	NA	NA	NA	NA	NA	NA	NA	NA	NA	1	NA
40	47	NA	NA	1	NA	NA	NA	NA	NA	NA	NA	NA
41	47	NA	NA	NA	NA	1	NA	NA	NA	NA	NA	NA
42	47	NA	NA	NA	NA	NA	NA	NA	NA	NA	NA	1
43	47	NA	NA	NA	NA	1	NA	NA	NA	NA	NA	NA
44	47	NA	NA	NA	NA	NA	NA	NA	NA	NA	1	NA
45	48	NA	NA	NA	NA	1	NA	NA	NA	NA	NA	NA
46	48	NA	NA	NA	NA	NA	NA	NA	NA	NA	1	NA
47	49	NA	NA	NA	NA	1	NA	NA	NA	NA	NA	NA
48	50	NA	NA	1	NA	NA	NA	NA	NA	NA	NA	NA
49	50	NA	NA	NA	NA	NA	NA	NA	NA	NA	1	NA
50	50	NA	NA	NA	NA	NA	NA	NA	NA	NA	1	NA
51	50	NA	NA	NA	NA	0	NA	NA	NA	NA	NA	NA
52	52	NA	NA	NA	NA	1	NA	NA	NA	NA	NA	NA
53	52	NA	NA	NA	1	NA	NA	NA	NA	NA	NA	NA
54	52	NA	NA	NA	NA	NA	NA	NA	NA	1	NA	NA
55	52	NA	NA	NA	NA	NA	NA	NA	NA	1	NA	NA
56	52	NA	NA	NA	NA	NA	NA	NA	NA	1	NA	NA
57	52	NA	NA	NA	NA	NA	NA	NA	NA	1	NA	NA
58	52	NA	NA	NA	NA	NA	NA	NA	NA	1	NA	NA
59	53	NA	NA	NA	NA	NA	NA	1	NA	NA	NA	NA
60	53	NA	NA	NA	NA	NA	NA	NA	NA	NA	1	NA
61	53	NA	NA	NA	NA	NA	NA	NA	NA	NA	1	NA
62	53	NA	NA	NA	NA	NA	NA	NA	NA	NA	1	NA
63	53	NA	NA	NA	NA	NA	NA	NA	NA	NA	1	NA
64	53	NA	NA	NA	NA	NA	NA	NA	NA	NA	1	NA
65	54	NA	NA	NA	NA	NA	NA	NA	NA	NA	1	NA
66	54	NA	NA	NA	NA	NA	NA	NA	NA	NA	1	NA
67	55	NA	NA	NA	NA	NA	NA	NA	NA	NA	1	NA
68	55	NA	NA	NA	NA	NA	NA	NA	NA	NA	NA	1
69	56	NA	NA	NA	NA	1	NA	NA	NA	NA	NA	NA
70	56	NA	NA	NA	NA	NA	NA	1	NA	NA	NA	NA
71	56	NA	NA	NA	1	NA	NA	NA	NA	NA	NA	NA
72	56	NA	NA	NA	NA	NA	NA	NA	NA	NA	NA	1
73	57	NA	NA	NA	NA	NA	NA	NA	1	NA	NA	NA
74	57	NA	NA	1	NA	NA	NA	NA	NA	NA	NA	NA
75	57	NA	1	NA	NA	NA	NA	NA	NA	NA	NA	NA
76	58	NA	1	NA	NA	NA	NA	NA	NA	NA	NA	NA
77	58	NA	NA	NA	NA	NA	NA	NA	NA	NA	1	NA
78	59	NA	NA	1	NA	NA	NA	NA	NA	NA	NA	NA
79	59	NA	NA	NA	NA	1	NA	NA	NA	NA	NA	NA
80	59	NA	NA	NA	NA	1	NA	NA	NA	NA	NA	NA
81	59	NA	NA	NA	NA	NA	NA	NA	NA	NA	NA	1
82	59	1	NA	NA	NA	NA	NA	NA	NA	NA	NA	NA
83	59	NA	NA	NA	NA	NA	NA	NA	NA	NA	1	NA
84	60	NA	NA	1	NA	NA	NA	NA	NA	NA	NA	NA
85	60	NA	NA	1	NA	NA	NA	NA	NA	NA	NA	NA
86	60	NA	NA	NA	NA	NA	NA	NA	NA	1	NA	NA
87	60	NA	NA	NA	NA	NA	NA	NA	NA	1	NA	NA
88	60	NA	NA	NA	NA	NA	NA	NA	NA	NA	1	NA
89	60	NA	NA	NA	NA	NA	NA	NA	NA	NA	1	NA
90	60	NA	NA	NA	NA	NA	NA	NA	NA	NA	NA	1
91	61	NA	NA	NA	NA	NA	NA	NA	NA	1	NA	NA
92	61	NA	NA	NA	NA	NA	NA	NA	NA	1	NA	NA
93	61	NA	NA	NA	NA	NA	NA	NA	NA	1	NA	NA
94	61	NA	NA	NA	NA	NA	NA	NA	NA	NA	1	NA
95	61	NA	NA	NA	NA	NA	NA	NA	NA	NA	1	NA
96	61	NA	NA	NA	NA	NA	NA	NA	NA	NA	1	NA
97	61	NA	NA	NA	NA	NA	NA	NA	NA	NA	1	NA
98	61	NA	NA	NA	NA	NA	NA	NA	NA	NA	1	NA
99	61	NA	NA	NA	NA	NA	NA	NA	NA	NA	1	NA
100	61	NA	NA	NA	NA	NA	NA	NA	NA	NA	1	NA
101	61	NA	NA	NA	NA	NA	NA	NA	NA	NA	1	NA
102	61	NA	NA	NA	NA	NA	NA	NA	NA	NA	NA	1
103	61	NA	1	NA	NA	NA	NA	NA	NA	NA	NA	NA
104	62	NA	NA	NA	NA	NA	NA	NA	NA	1	NA	NA
105	62	NA	NA	NA	NA	NA	NA	NA	NA	NA	1	NA
106	63	NA	NA	NA	NA	NA	NA	NA	NA	NA	NA	1
107	63	NA	NA	NA	NA	NA	NA	NA	NA	1	NA	NA
108	63	NA	NA	NA	NA	NA	NA	NA	NA	1	NA	NA
109	65	NA	NA	NA	NA	NA	NA	NA	NA	1	NA	NA
110	65	NA	NA	NA	NA	NA	NA	NA	NA	1	NA	NA
111	65	NA	NA	NA	NA	NA	NA	NA	NA	1	NA	NA
112	65	NA	NA	NA	NA	NA	NA	NA	NA	1	NA	NA
113	65	NA	NA	NA	NA	NA	NA	NA	NA	1	NA	NA
114	65	NA	NA	NA	NA	NA	NA	NA	NA	1	NA	NA
115	65	NA	NA	NA	NA	NA	NA	NA	NA	1	NA	NA
116	65	NA	NA	NA	NA	NA	NA	NA	NA	1	NA	NA
117	65	NA	NA	NA	NA	NA	NA	NA	NA	1	NA	NA
118	65	NA	NA	NA	NA	NA	NA	NA	NA	NA	1	NA
119	65	NA	NA	NA	NA	NA	NA	NA	NA	NA	1	NA
120	65	NA	NA	NA	NA	NA	NA	NA	NA	NA	1	NA
121	65	NA	NA	NA	NA	NA	NA	NA	NA	NA	1	NA
122	65	NA	NA	NA	NA	NA	NA	NA	NA	NA	1	NA
123	65	NA	NA	NA	NA	NA	NA	NA	NA	NA	1	NA
124	65	NA	NA	NA	NA	NA	NA	NA	NA	NA	1	NA
125	65	NA	NA	NA	NA	NA	NA	NA	NA	NA	1	NA
126	65	NA	NA	NA	NA	NA	NA	NA	NA	NA	1	NA
127	65	NA	NA	NA	NA	NA	NA	NA	NA	NA	1	NA
128	65	NA	NA	NA	NA	NA	NA	NA	NA	NA	1	NA
129	65	NA	NA	NA	NA	NA	NA	NA	NA	1	NA	NA
130	65	NA	NA	NA	NA	NA	NA	NA	NA	1	NA	NA
131	65	NA	NA	NA	NA	NA	NA	NA	NA	1	NA	NA
132	66	NA	NA	NA	NA	NA	NA	NA	NA	1	NA	NA
133	66	NA	NA	NA	NA	NA	NA	NA	NA	1	NA	NA
134	66	NA	NA	NA	1	NA	NA	NA	NA	NA	NA	NA
135	66	NA	NA	NA	NA	NA	NA	NA	NA	NA	1	NA
136	66	NA	1	NA	NA	NA	NA	NA	NA	NA	NA	NA
137	67	NA	NA	NA	NA	NA	NA	NA	NA	1	NA	NA
138	67	1	NA	NA	NA	NA	NA	NA	NA	NA	NA	NA
139	67	NA	NA	1	NA	NA	NA	NA	NA	NA	NA	NA
140	67	NA	NA	1	NA	NA	NA	NA	NA	NA	NA	NA
141	67	NA	NA	NA	1	NA	NA	NA	NA	NA	NA	NA
142	67	NA	NA	NA	NA	NA	NA	NA	NA	NA	NA	1
143	67	NA	1	NA	NA	NA	NA	NA	NA	NA	NA	NA
144	68	NA	NA	1	NA	NA	NA	NA	NA	NA	NA	NA
145	68	NA	NA	1	NA	NA	NA	NA	NA	NA	NA	NA
146	68	NA	NA	1	NA	NA	NA	NA	NA	NA	NA	NA
147	68	NA	NA	1	NA	NA	NA	NA	NA	NA	NA	NA
148	68	NA	NA	1	NA	NA	NA	NA	NA	NA	NA	NA
149	68	NA	NA	1	NA	NA	NA	NA	NA	NA	NA	NA
150	68	NA	NA	NA	NA	1	NA	NA	NA	NA	NA	NA
151	68	NA	NA	NA	NA	1	NA	NA	NA	NA	NA	NA
152	68	NA	NA	NA	NA	NA	NA	1	NA	NA	NA	NA
153	68	NA	NA	NA	NA	NA	NA	NA	NA	1	NA	NA
154	68	NA	NA	NA	NA	NA	NA	NA	NA	1	NA	NA
155	68	NA	NA	NA	NA	NA	NA	NA	NA	1	NA	NA
156	68	NA	NA	NA	NA	NA	NA	NA	NA	1	NA	NA
157	68	NA	NA	NA	NA	NA	NA	NA	NA	1	NA	NA
158	68	NA	NA	NA	NA	NA	NA	NA	NA	1	NA	NA
159	68	NA	NA	NA	NA	NA	NA	NA	NA	1	NA	NA
160	68	NA	NA	NA	NA	NA	NA	NA	NA	1	NA	NA
161	68	NA	NA	NA	NA	NA	NA	NA	NA	1	NA	NA
162	68	NA	NA	NA	NA	NA	NA	NA	NA	NA	1	NA
163	68	NA	NA	NA	NA	NA	NA	NA	NA	NA	1	NA
164	68	NA	NA	NA	NA	NA	NA	NA	NA	NA	1	NA
165	68	NA	NA	NA	NA	NA	NA	NA	NA	NA	1	NA
166	68	NA	NA	NA	NA	NA	NA	NA	NA	NA	1	NA
167	68	NA	NA	NA	NA	NA	NA	NA	NA	NA	NA	1
168	68	NA	NA	NA	NA	NA	NA	NA	NA	NA	NA	1
169	68	NA	NA	NA	NA	NA	NA	NA	NA	NA	NA	1
170	68	NA	NA	NA	NA	NA	NA	NA	NA	NA	NA	1
171	68	NA	1	NA	NA	NA	NA	NA	NA	NA	NA	NA
172	69	NA	NA	NA	NA	NA	NA	NA	1	NA	NA	NA
173	69	NA	NA	NA	NA	NA	NA	NA	1	NA	NA	NA
174	69	NA	NA	NA	NA	NA	NA	NA	NA	1	NA	NA
175	69	1	NA	NA	NA	NA	NA	NA	NA	NA	NA	NA
176	69	1	NA	NA	NA	NA	NA	NA	NA	NA	NA	NA
177	69	NA	NA	1	NA	NA	NA	NA	NA	NA	NA	NA
178	69	NA	NA	1	NA	NA	NA	NA	NA	NA	NA	NA
179	69	NA	NA	NA	NA	NA	NA	NA	NA	1	NA	NA
180	69	NA	NA	NA	NA	NA	NA	NA	NA	1	NA	NA
181	69	NA	NA	NA	NA	NA	NA	NA	NA	1	NA	NA
182	69	NA	NA	NA	NA	NA	NA	NA	NA	NA	1	NA
183	70	1	NA	NA	NA	NA	NA	NA	NA	NA	NA	NA
184	70	1	NA	NA	NA	NA	NA	NA	NA	NA	NA	NA
185	70	NA	NA	1	NA	NA	NA	NA	NA	NA	NA	NA
186	70	NA	NA	1	NA	NA	NA	NA	NA	NA	NA	NA
187	70	NA	NA	NA	NA	NA	1	NA	NA	NA	NA	NA
188	70	NA	NA	NA	NA	NA	NA	NA	NA	NA	NA	1
189	70	NA	NA	NA	NA	NA	NA	NA	NA	NA	NA	1
190	70	NA	NA	1	NA	NA	NA	NA	NA	NA	NA	NA
191	70	NA	NA	1	NA	NA	NA	NA	NA	NA	NA	NA
192	70	NA	NA	1	NA	NA	NA	NA	NA	NA	NA	NA
193	70	NA	NA	NA	NA	NA	NA	1	NA	NA	NA	NA
194	70	NA	NA	NA	NA	NA	NA	NA	NA	NA	1	NA
195	70	NA	NA	NA	NA	NA	NA	NA	NA	NA	1	NA
196	70	NA	NA	NA	NA	NA	NA	NA	NA	1	NA	NA
197	70	NA	NA	NA	NA	NA	NA	NA	NA	NA	NA	1
198	70	NA	NA	NA	NA	NA	NA	NA	NA	NA	NA	1
199	70	NA	1	NA	NA	NA	NA	NA	NA	NA	NA	NA
200	71	NA	NA	NA	NA	NA	NA	NA	NA	1	NA	NA
201	71	NA	NA	1	NA	NA	NA	NA	NA	NA	NA	NA
202	71	NA	NA	NA	NA	1	NA	NA	NA	NA	NA	NA
203	72	NA	NA	NA	NA	NA	NA	NA	NA	NA	1	NA
204	72	NA	NA	NA	NA	NA	NA	NA	NA	NA	1	NA
205	72	NA	NA	NA	NA	NA	NA	NA	NA	NA	NA	1
206	72	NA	NA	NA	NA	NA	NA	NA	NA	NA	NA	1
207	72	NA	NA	NA	NA	NA	NA	NA	NA	NA	NA	1
208	72	NA	NA	NA	NA	NA	NA	NA	NA	NA	NA	1
209	72	NA	NA	NA	NA	NA	NA	NA	NA	NA	NA	1
210	72	NA	NA	NA	NA	NA	NA	NA	NA	NA	1	NA
211	72	NA	NA	NA	NA	NA	NA	NA	NA	NA	NA	1
212	72	NA	NA	NA	NA	NA	NA	NA	NA	NA	NA	1
213	72	NA	NA	NA	NA	NA	NA	NA	NA	NA	NA	1
214	72	NA	NA	NA	NA	NA	NA	NA	NA	NA	NA	1
215	72	NA	1	NA	NA	NA	NA	NA	NA	NA	NA	NA
216	73	NA	NA	NA	NA	NA	NA	NA	NA	1	NA	NA
217	73	NA	NA	1	NA	NA	NA	NA	NA	NA	NA	NA
218	73	NA	NA	NA	1	NA	NA	NA	NA	NA	NA	NA
219	73	NA	NA	NA	1	NA	NA	NA	NA	NA	NA	NA
220	73	NA	NA	NA	1	NA	NA	NA	NA	NA	NA	NA
221	73	NA	NA	NA	1	NA	NA	NA	NA	NA	NA	NA
222	73	NA	NA	NA	1	NA	NA	NA	NA	NA	NA	NA
223	73	NA	NA	NA	1	NA	NA	NA	NA	NA	NA	NA
224	73	NA	NA	NA	1	NA	NA	NA	NA	NA	NA	NA
225	73	NA	NA	NA	1	NA	NA	NA	NA	NA	NA	NA
226	73	NA	NA	NA	1	NA	NA	NA	NA	NA	NA	NA
227	73	NA	NA	NA	NA	1	NA	NA	NA	NA	NA	NA
228	73	NA	NA	NA	NA	1	NA	NA	NA	NA	NA	NA
229	73	NA	NA	NA	NA	NA	1	NA	NA	NA	NA	NA
230	73	NA	NA	NA	NA	NA	NA	NA	NA	NA	NA	1
231	73	NA	NA	NA	NA	NA	NA	NA	NA	NA	NA	1
232	73	NA	NA	NA	NA	NA	NA	NA	NA	NA	NA	1
233	73	1	NA	NA	NA	NA	NA	NA	NA	NA	NA	NA
234	73	NA	NA	1	NA	NA	NA	NA	NA	NA	NA	NA
235	73	NA	NA	1	NA	NA	NA	NA	NA	NA	NA	NA
236	73	NA	NA	1	NA	NA	NA	NA	NA	NA	NA	NA
237	73	NA	NA	1	NA	NA	NA	NA	NA	NA	NA	NA
238	73	NA	NA	1	NA	NA	NA	NA	NA	NA	NA	NA
239	73	NA	NA	1	NA	NA	NA	NA	NA	NA	NA	NA
240	73	NA	NA	1	NA	NA	NA	NA	NA	NA	NA	NA
241	73	NA	NA	NA	1	NA	NA	NA	NA	NA	NA	NA
242	73	NA	NA	NA	1	NA	NA	NA	NA	NA	NA	NA
243	73	NA	NA	NA	1	NA	NA	NA	NA	NA	NA	NA
244	73	NA	NA	NA	1	NA	NA	NA	NA	NA	NA	NA
245	73	NA	NA	NA	NA	1	NA	NA	NA	NA	NA	NA
246	73	NA	NA	NA	NA	1	NA	NA	NA	NA	NA	NA
247	73	NA	NA	NA	NA	1	NA	NA	NA	NA	NA	NA
248	73	NA	NA	NA	NA	NA	NA	1	NA	NA	NA	NA
249	73	NA	NA	NA	NA	NA	NA	1	NA	NA	NA	NA
250	73	NA	NA	NA	NA	NA	NA	1	NA	NA	NA	NA
251	73	NA	NA	NA	NA	NA	NA	1	NA	NA	NA	NA
252	73	NA	NA	NA	NA	NA	NA	NA	NA	NA	1	NA
253	73	NA	NA	NA	NA	NA	NA	NA	NA	NA	1	NA
254	73	NA	NA	NA	NA	NA	NA	NA	NA	NA	1	NA
255	73	NA	NA	NA	NA	NA	NA	NA	NA	NA	1	NA
256	73	1	NA	NA	NA	NA	NA	NA	NA	NA	NA	NA
257	73	NA	1	NA	NA	NA	NA	NA	NA	NA	NA	NA
258	74	1	NA	NA	NA	NA	NA	NA	NA	NA	NA	NA
259	74	NA	NA	1	NA	NA	NA	NA	NA	NA	NA	NA
260	74	NA	NA	1	NA	NA	NA	NA	NA	NA	NA	NA
261	74	NA	NA	1	NA	NA	NA	NA	NA	NA	NA	NA
262	74	NA	NA	NA	1	NA	NA	NA	NA	NA	NA	NA
263	74	NA	NA	NA	1	NA	NA	NA	NA	NA	NA	NA
264	74	NA	NA	NA	NA	NA	1	NA	NA	NA	NA	NA
265	74	NA	NA	NA	NA	NA	NA	1	NA	NA	NA	NA
266	74	NA	NA	NA	NA	NA	NA	1	NA	NA	NA	NA
267	74	NA	NA	NA	NA	NA	NA	1	NA	NA	NA	NA
268	74	NA	NA	NA	NA	NA	NA	NA	NA	NA	1	NA
269	74	NA	NA	NA	NA	NA	NA	NA	NA	NA	NA	1
270	74	NA	NA	NA	NA	NA	NA	NA	NA	NA	NA	1
271	74	NA	1	NA	NA	NA	NA	NA	NA	NA	NA	NA
272	75	NA	NA	1	NA	NA	NA	NA	NA	NA	NA	NA
273	75	NA	NA	NA	1	NA	NA	NA	NA	NA	NA	NA
274	75	NA	NA	NA	1	NA	NA	NA	NA	NA	NA	NA
275	75	NA	NA	NA	NA	1	NA	NA	NA	NA	NA	NA
276	75	NA	NA	NA	NA	1	NA	NA	NA	NA	NA	NA
277	75	NA	NA	NA	NA	NA	1	NA	NA	NA	NA	NA
278	75	NA	NA	NA	NA	NA	NA	1	NA	NA	NA	NA
279	75	NA	NA	NA	NA	NA	NA	NA	NA	NA	NA	1
280	75	NA	NA	NA	NA	NA	NA	NA	NA	NA	NA	1
281	75	1	NA	NA	NA	NA	NA	NA	NA	NA	NA	NA
282	75	NA	NA	1	NA	NA	NA	NA	NA	NA	NA	NA
283	75	NA	NA	NA	NA	NA	1	NA	NA	NA	NA	NA
284	75	NA	NA	NA	NA	NA	1	NA	NA	NA	NA	NA
285	75	NA	NA	NA	NA	NA	NA	1	NA	NA	NA	NA
286	75	NA	NA	NA	NA	NA	NA	NA	NA	NA	1	NA
287	75	NA	NA	NA	NA	NA	NA	NA	NA	NA	NA	1
288	75	NA	NA	NA	NA	NA	NA	NA	NA	NA	NA	1
289	75	NA	NA	NA	NA	NA	NA	NA	NA	NA	NA	1
290	75	NA	NA	NA	NA	NA	NA	NA	NA	NA	NA	1
291	75	NA	NA	NA	NA	NA	NA	NA	NA	NA	NA	1
292	75	NA	NA	NA	NA	NA	NA	NA	NA	NA	NA	1
293	75	NA	1	NA	NA	NA	NA	NA	NA	NA	NA	NA
294	76	NA	NA	1	NA	NA	NA	NA	NA	NA	NA	NA
295	76	NA	NA	NA	1	NA	NA	NA	NA	NA	NA	NA
296	76	NA	NA	NA	1	NA	NA	NA	NA	NA	NA	NA
297	76	NA	NA	NA	NA	1	NA	NA	NA	NA	NA	NA
298	76	NA	NA	NA	NA	1	NA	NA	NA	NA	NA	NA
299	76	NA	NA	NA	NA	1	NA	NA	NA	NA	NA	NA
300	76	NA	NA	NA	NA	1	NA	NA	NA	NA	NA	NA
301	76	NA	NA	NA	NA	NA	NA	1	NA	NA	NA	NA
302	76	NA	NA	NA	NA	NA	NA	NA	NA	NA	NA	1
303	76	NA	1	NA	NA	NA	NA	NA	NA	NA	NA	NA
304	77	1	NA	NA	NA	NA	NA	NA	NA	NA	NA	NA
305	77	NA	NA	1	NA	NA	NA	NA	NA	NA	NA	NA
306	77	NA	NA	NA	1	NA	NA	NA	NA	NA	NA	NA
307	77	NA	NA	NA	1	NA	NA	NA	NA	NA	NA	NA
308	77	NA	NA	NA	1	NA	NA	NA	NA	NA	NA	NA
309	77	NA	NA	NA	1	NA	NA	NA	NA	NA	NA	NA
310	77	NA	NA	NA	1	NA	NA	NA	NA	NA	NA	NA
311	77	NA	NA	NA	NA	NA	1	NA	NA	NA	NA	NA
312	77	NA	NA	NA	NA	NA	1	NA	NA	NA	NA	NA
313	77	NA	NA	NA	NA	NA	NA	1	NA	NA	NA	NA
314	77	NA	NA	NA	NA	NA	NA	1	NA	NA	NA	NA
315	77	NA	NA	NA	NA	NA	NA	1	NA	NA	NA	NA
316	77	NA	NA	NA	NA	NA	NA	NA	NA	NA	NA	1
317	77	NA	NA	1	NA	NA	NA	NA	NA	NA	NA	NA
318	77	NA	NA	NA	1	NA	NA	NA	NA	NA	NA	NA
319	77	NA	NA	NA	1	NA	NA	NA	NA	NA	NA	NA
320	77	NA	NA	NA	NA	1	NA	NA	NA	NA	NA	NA
321	77	NA	NA	NA	NA	1	NA	NA	NA	NA	NA	NA
322	77	NA	NA	NA	NA	1	NA	NA	NA	NA	NA	NA
323	77	NA	NA	NA	NA	1	NA	NA	NA	NA	NA	NA
324	77	NA	NA	NA	NA	NA	1	NA	NA	NA	NA	NA
325	77	NA	NA	NA	NA	NA	1	NA	NA	NA	NA	NA
326	77	NA	NA	NA	NA	NA	1	NA	NA	NA	NA	NA
327	77	NA	NA	NA	NA	NA	NA	NA	NA	NA	1	NA
328	77	NA	NA	NA	NA	NA	NA	NA	NA	NA	1	NA
329	77	NA	NA	NA	NA	NA	NA	NA	NA	NA	NA	1
330	77	NA	1	NA	NA	NA	NA	NA	NA	NA	NA	NA
331	77	1	NA	NA	NA	NA	NA	NA	NA	NA	NA	NA
332	78	NA	NA	NA	NA	NA	NA	NA	1	NA	NA	NA
333	78	NA	NA	NA	NA	NA	NA	NA	1	NA	NA	NA
334	78	NA	NA	NA	NA	NA	NA	NA	NA	1	NA	NA
335	78	NA	NA	NA	NA	NA	NA	NA	NA	1	NA	NA
336	78	NA	NA	NA	NA	NA	NA	NA	NA	1	NA	NA
337	78	1	NA	NA	NA	NA	NA	NA	NA	NA	NA	NA
338	78	NA	NA	NA	NA	1	NA	NA	NA	NA	NA	NA
339	78	NA	NA	NA	NA	1	NA	NA	NA	NA	NA	NA
340	78	NA	NA	NA	NA	1	NA	NA	NA	NA	NA	NA
341	78	NA	NA	NA	NA	NA	1	NA	NA	NA	NA	NA
342	78	NA	NA	NA	NA	NA	1	NA	NA	NA	NA	NA
343	78	NA	NA	NA	NA	NA	1	NA	NA	NA	NA	NA
344	78	NA	NA	NA	NA	NA	1	NA	NA	NA	NA	NA
345	78	NA	NA	NA	NA	NA	1	NA	NA	NA	NA	NA
346	78	NA	NA	NA	NA	NA	NA	1	NA	NA	NA	NA
347	78	NA	NA	NA	NA	NA	NA	1	NA	NA	NA	NA
348	79	NA	NA	NA	NA	NA	NA	NA	NA	NA	NA	1
349	79	NA	NA	NA	NA	NA	NA	NA	NA	NA	NA	1
350	79	NA	NA	NA	NA	NA	NA	NA	NA	NA	NA	1
351	79	NA	NA	NA	NA	NA	NA	NA	NA	NA	NA	1
352	79	NA	NA	NA	NA	NA	NA	NA	NA	NA	NA	1
353	79	NA	NA	NA	NA	NA	NA	NA	NA	NA	NA	1
354	79	NA	NA	NA	NA	NA	NA	NA	NA	NA	NA	1
355	79	NA	1	NA	NA	NA	NA	NA	NA	NA	NA	NA
356	79	NA	1	NA	NA	NA	NA	NA	NA	NA	NA	NA
357	79	NA	1	NA	NA	NA	NA	NA	NA	NA	NA	NA
358	80	NA	NA	NA	NA	NA	NA	NA	0	NA	NA	NA
359	80	NA	NA	NA	NA	NA	NA	NA	0	NA	NA	NA
360	80	NA	NA	NA	NA	NA	NA	NA	0	NA	NA	NA
361	80	NA	NA	NA	NA	NA	NA	NA	0	NA	NA	NA
362	80	NA	NA	NA	NA	NA	NA	NA	0	NA	NA	NA
363	80	NA	NA	NA	NA	NA	NA	NA	0	NA	NA	NA
364	80	NA	NA	NA	NA	NA	NA	NA	0	NA	NA	NA
365	80	NA	NA	NA	NA	NA	NA	NA	0	NA	NA	NA
366	80	NA	NA	NA	NA	NA	NA	NA	0	NA	NA	NA
367	80	NA	NA	NA	NA	NA	NA	NA	0	NA	NA	NA
368	80	NA	NA	NA	NA	NA	NA	NA	0	NA	NA	NA
369	80	NA	NA	NA	NA	NA	NA	NA	0	NA	NA	NA
370	80	NA	NA	NA	NA	NA	NA	NA	0	NA	NA	NA
371	80	NA	NA	NA	NA	NA	NA	NA	0	NA	NA	NA
372	80	NA	NA	NA	NA	NA	NA	NA	0	NA	NA	NA
373	80	NA	NA	NA	NA	NA	NA	NA	0	NA	NA	NA
374	80	NA	NA	NA	NA	NA	NA	NA	0	NA	NA	NA
375	80	NA	NA	NA	NA	NA	NA	NA	0	NA	NA	NA
376	80	NA	NA	NA	NA	NA	NA	NA	0	NA	NA	NA
377	80	NA	NA	NA	NA	NA	NA	NA	0	NA	NA	NA
378	80	NA	NA	NA	NA	NA	NA	NA	0	NA	NA	NA
379	80	NA	NA	NA	NA	NA	NA	NA	0	NA	NA	NA
380	80	NA	NA	NA	NA	NA	NA	NA	0	NA	NA	NA
381	80	NA	NA	NA	NA	NA	NA	NA	0	NA	NA	NA
382	80	NA	NA	NA	NA	NA	NA	NA	0	NA	NA	NA
383	80	NA	NA	NA	NA	NA	NA	NA	0	NA	NA	NA
384	80	NA	NA	NA	NA	NA	NA	NA	0	NA	NA	NA
385	80	NA	NA	NA	NA	NA	NA	NA	0	NA	NA	NA
386	80	NA	NA	NA	NA	NA	NA	NA	0	NA	NA	NA
387	80	NA	NA	NA	NA	NA	NA	NA	0	NA	NA	NA
388	80	NA	NA	NA	NA	NA	NA	NA	0	NA	NA	NA
389	80	NA	NA	NA	NA	NA	NA	NA	0	NA	NA	NA
390	80	NA	NA	NA	NA	NA	NA	NA	0	NA	NA	NA
391	80	NA	NA	NA	NA	NA	NA	NA	0	NA	NA	NA
392	80	NA	NA	NA	NA	NA	NA	NA	0	NA	NA	NA
393	80	NA	NA	NA	NA	NA	NA	NA	0	NA	NA	NA
394	80	NA	NA	NA	NA	NA	NA	NA	0	NA	NA	NA
395	80	NA	NA	NA	NA	NA	NA	NA	0	NA	NA	NA
396	80	NA	NA	NA	NA	NA	NA	NA	0	NA	NA	NA
397	80	NA	NA	NA	NA	NA	NA	NA	0	NA	NA	NA
398	80	NA	NA	NA	NA	NA	NA	NA	0	NA	NA	NA
399	80	NA	NA	NA	NA	NA	NA	NA	0	NA	NA	NA
400	80	NA	NA	NA	NA	NA	NA	NA	0	NA	NA	NA
401	80	NA	NA	NA	NA	NA	NA	NA	0	NA	NA	NA
402	80	NA	NA	NA	NA	NA	NA	NA	0	NA	NA	NA
403	80	NA	NA	NA	NA	NA	NA	NA	0	NA	NA	NA
404	80	NA	NA	NA	NA	NA	NA	NA	0	NA	NA	NA
405	80	NA	NA	NA	NA	NA	NA	NA	0	NA	NA	NA
406	80	NA	NA	NA	NA	NA	NA	NA	0	NA	NA	NA
407	80	NA	NA	NA	NA	NA	NA	NA	0	NA	NA	NA
408	80	NA	NA	NA	NA	NA	NA	NA	0	NA	NA	NA
409	80	NA	NA	NA	NA	NA	NA	NA	0	NA	NA	NA
410	80	1	NA	NA	NA	NA	NA	NA	NA	NA	NA	NA
411	80	1	NA	NA	NA	NA	NA	NA	NA	NA	NA	NA
412	80	NA	NA	1	NA	NA	NA	NA	NA	NA	NA	NA
413	80	NA	NA	NA	1	NA	NA	NA	NA	NA	NA	NA
414	80	NA	NA	NA	1	NA	NA	NA	NA	NA	NA	NA
415	80	NA	NA	NA	1	NA	NA	NA	NA	NA	NA	NA
416	80	NA	NA	NA	1	NA	NA	NA	NA	NA	NA	NA
417	80	NA	NA	NA	NA	1	NA	NA	NA	NA	NA	NA
418	80	NA	NA	NA	NA	1	NA	NA	NA	NA	NA	NA
419	80	NA	NA	NA	NA	1	NA	NA	NA	NA	NA	NA
420	80	NA	NA	NA	NA	NA	1	NA	NA	NA	NA	NA
421	80	NA	NA	NA	NA	NA	1	NA	NA	NA	NA	NA
422	80	NA	NA	NA	NA	NA	1	NA	NA	NA	NA	NA
423	80	NA	NA	NA	NA	NA	1	NA	NA	NA	NA	NA
424	80	NA	NA	NA	NA	NA	1	NA	NA	NA	NA	NA
425	80	NA	NA	NA	NA	NA	1	NA	NA	NA	NA	NA
426	80	NA	NA	NA	NA	NA	1	NA	NA	NA	NA	NA
427	80	NA	NA	NA	NA	NA	1	NA	NA	NA	NA	NA
428	80	NA	NA	NA	NA	NA	NA	1	NA	NA	NA	NA
429	80	NA	NA	NA	NA	NA	NA	1	NA	NA	NA	NA
430	80	NA	NA	NA	NA	NA	NA	1	NA	NA	NA	NA
431	80	NA	NA	NA	NA	NA	NA	1	NA	NA	NA	NA
432	80	NA	NA	NA	NA	NA	NA	NA	NA	NA	NA	1
433	80	NA	NA	NA	NA	NA	NA	NA	NA	NA	NA	1
434	80	NA	NA	NA	NA	NA	NA	NA	NA	NA	NA	1
435	80	NA	NA	NA	NA	NA	NA	NA	NA	NA	NA	1
436	80	NA	NA	NA	NA	NA	NA	NA	NA	NA	NA	1
437	80	NA	NA	NA	NA	NA	NA	NA	NA	NA	NA	1
438	80	1	NA	NA	NA	NA	NA	NA	NA	NA	NA	NA
439	80	1	NA	NA	NA	NA	NA	NA	NA	NA	NA	NA
440	80	NA	NA	1	NA	NA	NA	NA	NA	NA	NA	NA
441	80	NA	NA	1	NA	NA	NA	NA	NA	NA	NA	NA
442	80	NA	NA	NA	1	NA	NA	NA	NA	NA	NA	NA
443	80	NA	NA	NA	1	NA	NA	NA	NA	NA	NA	NA
444	80	NA	NA	NA	1	NA	NA	NA	NA	NA	NA	NA
445	80	NA	NA	NA	1	NA	NA	NA	NA	NA	NA	NA
446	80	NA	NA	NA	1	NA	NA	NA	NA	NA	NA	NA
447	80	NA	NA	NA	1	NA	NA	NA	NA	NA	NA	NA
448	80	NA	NA	NA	1	NA	NA	NA	NA	NA	NA	NA
449	80	NA	NA	NA	1	NA	NA	NA	NA	NA	NA	NA
450	80	NA	NA	NA	NA	1	NA	NA	NA	NA	NA	NA
451	80	NA	NA	NA	NA	1	NA	NA	NA	NA	NA	NA
452	80	NA	NA	NA	NA	1	NA	NA	NA	NA	NA	NA
453	80	NA	NA	NA	NA	1	NA	NA	NA	NA	NA	NA
454	80	NA	NA	NA	NA	NA	1	NA	NA	NA	NA	NA
455	80	NA	NA	NA	NA	NA	1	NA	NA	NA	NA	NA
456	80	NA	NA	NA	NA	NA	1	NA	NA	NA	NA	NA
457	80	NA	NA	NA	NA	NA	1	NA	NA	NA	NA	NA
458	80	NA	NA	NA	NA	NA	NA	1	NA	NA	NA	NA
459	80	NA	NA	NA	NA	NA	NA	1	NA	NA	NA	NA
460	80	NA	NA	NA	NA	NA	NA	1	NA	NA	NA	NA
461	80	NA	NA	NA	NA	NA	NA	NA	NA	NA	1	NA
462	80	NA	NA	NA	NA	NA	NA	NA	NA	NA	1	NA
463	80	NA	NA	NA	NA	NA	NA	NA	NA	NA	1	NA
464	80	NA	NA	NA	NA	NA	NA	NA	NA	NA	1	NA
465	80	1	NA	NA	NA	NA	NA	NA	NA	NA	NA	NA
466	80	1	NA	NA	NA	NA	NA	NA	NA	NA	NA	NA
467	80	1	NA	NA	NA	NA	NA	NA	NA	NA	NA	NA
468	80	1	NA	NA	NA	NA	NA	NA	NA	NA	NA	NA
469	80	NA	1	NA	NA	NA	NA	NA	NA	NA	NA	NA
470	80	NA	1	NA	NA	NA	NA	NA	NA	NA	NA	NA
471	80	NA	1	NA	NA	NA	NA	NA	NA	NA	NA	NA
472	80	NA	1	NA	NA	NA	NA	NA	NA	NA	NA	NA
473	81	NA	NA	NA	NA	NA	NA	NA	1	NA	NA	NA
474	81	NA	NA	NA	NA	NA	NA	NA	1	NA	NA	NA
475	81	NA	NA	NA	NA	NA	NA	NA	1	NA	NA	NA
476	81	NA	NA	NA	NA	NA	NA	NA	1	NA	NA	NA
477	81	NA	NA	NA	NA	NA	NA	NA	1	NA	NA	NA
478	81	NA	NA	NA	NA	NA	NA	NA	1	NA	NA	NA
479	81	NA	NA	1	NA	NA	NA	NA	NA	NA	NA	NA
480	81	NA	NA	1	NA	NA	NA	NA	NA	NA	NA	NA
481	81	NA	NA	1	NA	NA	NA	NA	NA	NA	NA	NA
482	81	NA	NA	1	NA	NA	NA	NA	NA	NA	NA	NA
483	81	NA	NA	1	NA	NA	NA	NA	NA	NA	NA	NA
484	81	NA	NA	1	NA	NA	NA	NA	NA	NA	NA	NA
485	81	NA	NA	NA	1	NA	NA	NA	NA	NA	NA	NA
486	81	NA	NA	NA	1	NA	NA	NA	NA	NA	NA	NA
487	81	NA	NA	NA	1	NA	NA	NA	NA	NA	NA	NA
488	81	NA	NA	NA	1	NA	NA	NA	NA	NA	NA	NA
489	81	NA	NA	NA	1	NA	NA	NA	NA	NA	NA	NA
490	81	NA	NA	NA	1	NA	NA	NA	NA	NA	NA	NA
491	81	NA	NA	NA	1	NA	NA	NA	NA	NA	NA	NA
492	81	NA	NA	NA	1	NA	NA	NA	NA	NA	NA	NA
493	81	NA	NA	NA	1	NA	NA	NA	NA	NA	NA	NA
494	81	NA	NA	NA	1	NA	NA	NA	NA	NA	NA	NA
495	81	NA	NA	NA	NA	1	NA	NA	NA	NA	NA	NA
496	81	NA	NA	NA	NA	1	NA	NA	NA	NA	NA	NA
497	81	NA	NA	NA	NA	1	NA	NA	NA	NA	NA	NA
498	81	NA	NA	NA	NA	1	NA	NA	NA	NA	NA	NA
499	81	NA	NA	NA	NA	1	NA	NA	NA	NA	NA	NA
500	81	NA	NA	NA	NA	1	NA	NA	NA	NA	NA	NA
501	81	NA	NA	NA	NA	NA	1	NA	NA	NA	NA	NA
502	81	NA	NA	NA	NA	NA	1	NA	NA	NA	NA	NA
503	81	NA	NA	NA	NA	NA	1	NA	NA	NA	NA	NA
504	81	NA	NA	NA	NA	NA	1	NA	NA	NA	NA	NA
505	81	NA	NA	NA	NA	NA	NA	1	NA	NA	NA	NA
506	81	NA	NA	NA	NA	NA	NA	1	NA	NA	NA	NA
507	81	NA	NA	NA	NA	NA	NA	1	NA	NA	NA	NA
508	81	NA	NA	NA	NA	NA	NA	1	NA	NA	NA	NA
509	81	NA	NA	NA	NA	NA	NA	1	NA	NA	NA	NA
510	81	NA	NA	NA	NA	NA	NA	NA	NA	NA	NA	1
511	81	NA	NA	NA	NA	NA	NA	NA	NA	NA	NA	1
512	82	NA	NA	NA	NA	NA	NA	NA	NA	1	NA	NA
513	82	NA	NA	NA	NA	NA	NA	NA	NA	1	NA	NA
514	82	1	NA	NA	NA	NA	NA	NA	NA	NA	NA	NA
515	82	1	NA	NA	NA	NA	NA	NA	NA	NA	NA	NA
516	82	1	NA	NA	NA	NA	NA	NA	NA	NA	NA	NA
517	82	NA	NA	1	NA	NA	NA	NA	NA	NA	NA	NA
518	82	NA	NA	1	NA	NA	NA	NA	NA	NA	NA	NA
519	82	NA	NA	1	NA	NA	NA	NA	NA	NA	NA	NA
520	82	NA	NA	1	NA	NA	NA	NA	NA	NA	NA	NA
521	82	NA	NA	NA	NA	NA	1	NA	NA	NA	NA	NA
522	82	NA	NA	NA	NA	NA	1	NA	NA	NA	NA	NA
523	82	NA	NA	NA	NA	NA	1	NA	NA	NA	NA	NA
524	82	NA	NA	NA	NA	NA	NA	1	NA	NA	NA	NA
525	82	NA	NA	NA	NA	NA	NA	1	NA	NA	NA	NA
526	82	NA	NA	NA	NA	NA	NA	1	NA	NA	NA	NA
527	82	NA	NA	NA	NA	NA	NA	1	NA	NA	NA	NA
528	82	1	NA	NA	NA	NA	NA	NA	NA	NA	NA	NA
529	82	1	NA	NA	NA	NA	NA	NA	NA	NA	NA	NA
530	82	NA	NA	NA	1	NA	NA	NA	NA	NA	NA	NA
531	82	NA	NA	NA	1	NA	NA	NA	NA	NA	NA	NA
532	82	NA	NA	NA	NA	1	NA	NA	NA	NA	NA	NA
533	82	NA	NA	NA	NA	NA	1	NA	NA	NA	NA	NA
534	82	NA	NA	NA	NA	NA	1	NA	NA	NA	NA	NA
535	82	NA	NA	NA	NA	NA	1	NA	NA	NA	NA	NA
536	82	NA	NA	NA	NA	NA	1	NA	NA	NA	NA	NA
537	82	NA	NA	NA	NA	NA	1	NA	NA	NA	NA	NA
538	82	NA	NA	NA	NA	NA	1	NA	NA	NA	NA	NA
539	82	NA	NA	NA	NA	NA	1	NA	NA	NA	NA	NA
540	82	NA	NA	NA	NA	NA	1	NA	NA	NA	NA	NA
541	82	NA	NA	NA	NA	NA	NA	1	NA	NA	NA	NA
542	82	NA	NA	NA	NA	NA	NA	1	NA	NA	NA	NA
543	82	NA	NA	NA	NA	NA	NA	1	NA	NA	NA	NA
544	82	NA	NA	NA	NA	NA	NA	1	NA	NA	NA	NA
545	82	NA	NA	NA	NA	NA	NA	1	NA	NA	NA	NA
546	82	NA	NA	NA	NA	NA	NA	1	NA	NA	NA	NA
547	82	NA	NA	NA	NA	NA	NA	NA	NA	NA	1	NA
548	82	NA	NA	NA	NA	NA	NA	NA	NA	NA	1	NA
549	82	NA	1	NA	NA	NA	NA	NA	NA	NA	NA	NA
550	82	NA	1	NA	NA	NA	NA	NA	NA	NA	NA	NA
551	82	NA	1	NA	NA	NA	NA	NA	NA	NA	NA	NA
552	82	NA	1	NA	NA	NA	NA	NA	NA	NA	NA	NA
553	82	NA	1	NA	NA	NA	NA	NA	NA	NA	NA	NA
554	82	NA	1	NA	NA	NA	NA	NA	NA	NA	NA	NA
555	82	NA	1	NA	NA	NA	NA	NA	NA	NA	NA	NA
556	82	NA	1	NA	NA	NA	NA	NA	NA	NA	NA	NA
557	82	NA	1	NA	NA	NA	NA	NA	NA	NA	NA	NA
558	82	1	NA	NA	NA	NA	NA	NA	NA	NA	NA	NA
559	82	1	NA	NA	NA	NA	NA	NA	NA	NA	NA	NA
560	82	1	NA	NA	NA	NA	NA	NA	NA	NA	NA	NA
561	82	1	NA	NA	NA	NA	NA	NA	NA	NA	NA	NA
562	82	NA	1	NA	NA	NA	NA	NA	NA	NA	NA	NA
563	82	NA	1	NA	NA	NA	NA	NA	NA	NA	NA	NA
564	83	1	NA	NA	NA	NA	NA	NA	NA	NA	NA	NA
565	83	1	NA	NA	NA	NA	NA	NA	NA	NA	NA	NA
566	83	1	NA	NA	NA	NA	NA	NA	NA	NA	NA	NA
567	83	1	NA	NA	NA	NA	NA	NA	NA	NA	NA	NA
568	83	NA	NA	NA	1	NA	NA	NA	NA	NA	NA	NA
569	83	NA	NA	NA	1	NA	NA	NA	NA	NA	NA	NA
570	83	NA	NA	NA	NA	1	NA	NA	NA	NA	NA	NA
571	83	NA	NA	NA	NA	1	NA	NA	NA	NA	NA	NA
572	83	NA	NA	NA	NA	NA	1	NA	NA	NA	NA	NA
573	83	NA	NA	NA	NA	NA	1	NA	NA	NA	NA	NA
574	83	NA	NA	NA	NA	NA	1	NA	NA	NA	NA	NA
575	83	NA	NA	NA	NA	NA	1	NA	NA	NA	NA	NA
576	83	NA	NA	NA	NA	NA	1	NA	NA	NA	NA	NA
577	83	NA	NA	NA	NA	NA	1	NA	NA	NA	NA	NA
578	83	NA	NA	NA	NA	NA	1	NA	NA	NA	NA	NA
579	83	NA	NA	NA	NA	NA	1	NA	NA	NA	NA	NA
580	83	NA	NA	NA	NA	NA	NA	1	NA	NA	NA	NA
581	83	NA	NA	NA	NA	NA	NA	1	NA	NA	NA	NA
582	83	NA	NA	NA	NA	NA	NA	1	NA	NA	NA	NA
583	83	NA	NA	NA	NA	NA	NA	1	NA	NA	NA	NA
584	83	NA	NA	NA	NA	NA	NA	1	NA	NA	NA	NA
585	83	NA	1	NA	NA	NA	NA	NA	NA	NA	NA	NA
586	83	NA	1	NA	NA	NA	NA	NA	NA	NA	NA	NA
587	83	NA	1	NA	NA	NA	NA	NA	NA	NA	NA	NA
588	83	NA	1	NA	NA	NA	NA	NA	NA	NA	NA	NA
589	84	NA	NA	NA	NA	NA	NA	NA	1	NA	NA	NA
590	84	NA	NA	NA	NA	NA	NA	NA	1	NA	NA	NA
591	84	NA	NA	NA	NA	NA	NA	NA	1	NA	NA	NA
592	84	NA	NA	NA	NA	NA	NA	NA	1	NA	NA	NA
593	84	NA	NA	NA	NA	NA	NA	NA	1	NA	NA	NA
594	84	NA	NA	NA	NA	NA	NA	NA	1	NA	NA	NA
595	84	NA	NA	NA	NA	NA	NA	NA	1	NA	NA	NA
596	84	NA	NA	NA	NA	NA	NA	NA	1	NA	NA	NA
597	84	NA	NA	NA	NA	NA	NA	NA	1	NA	NA	NA
598	84	NA	NA	NA	NA	NA	NA	NA	1	NA	NA	NA
599	84	NA	NA	NA	NA	NA	NA	NA	1	NA	NA	NA
600	84	1	NA	NA	NA	NA	NA	NA	NA	NA	NA	NA
601	84	1	NA	NA	NA	NA	NA	NA	NA	NA	NA	NA
602	84	NA	NA	NA	NA	1	NA	NA	NA	NA	NA	NA
603	84	NA	NA	NA	NA	1	NA	NA	NA	NA	NA	NA
604	84	NA	NA	NA	NA	1	NA	NA	NA	NA	NA	NA
605	84	NA	NA	NA	NA	NA	1	NA	NA	NA	NA	NA
606	84	NA	NA	NA	NA	NA	1	NA	NA	NA	NA	NA
607	84	NA	NA	NA	NA	NA	1	NA	NA	NA	NA	NA
608	84	NA	NA	NA	NA	NA	NA	1	NA	NA	NA	NA
609	84	NA	NA	NA	NA	NA	NA	1	NA	NA	NA	NA
610	84	NA	NA	NA	NA	NA	NA	1	NA	NA	NA	NA
611	84	NA	NA	NA	NA	NA	NA	1	NA	NA	NA	NA
612	84	NA	NA	NA	NA	NA	NA	NA	NA	NA	NA	1
613	84	1	NA	NA	NA	NA	NA	NA	NA	NA	NA	NA
614	84	1	NA	NA	NA	NA	NA	NA	NA	NA	NA	NA
615	84	1	NA	NA	NA	NA	NA	NA	NA	NA	NA	NA
616	84	1	NA	NA	NA	NA	NA	NA	NA	NA	NA	NA
617	84	NA	NA	NA	NA	1	NA	NA	NA	NA	NA	NA
618	84	NA	NA	NA	NA	1	NA	NA	NA	NA	NA	NA
619	84	NA	NA	NA	NA	1	NA	NA	NA	NA	NA	NA
620	84	NA	NA	NA	NA	NA	1	NA	NA	NA	NA	NA
621	84	NA	NA	NA	NA	NA	NA	1	NA	NA	NA	NA
622	84	NA	NA	NA	NA	NA	NA	NA	NA	NA	1	NA
623	84	NA	1	NA	NA	NA	NA	NA	NA	NA	NA	NA
624	84	1	NA	NA	NA	NA	NA	NA	NA	NA	NA	NA
625	84	1	NA	NA	NA	NA	NA	NA	NA	NA	NA	NA
626	84	NA	1	NA	NA	NA	NA	NA	NA	NA	NA	NA
627	84	NA	1	NA	NA	NA	NA	NA	NA	NA	NA	NA
628	84	NA	1	NA	NA	NA	NA	NA	NA	NA	NA	NA
629	84	NA	1	NA	NA	NA	NA	NA	NA	NA	NA	NA
630	85	NA	NA	NA	NA	NA	NA	NA	NA	1	NA	NA
631	85	NA	NA	NA	NA	NA	NA	NA	NA	1	NA	NA
632	85	NA	NA	NA	NA	NA	NA	NA	NA	1	NA	NA
633	85	NA	NA	NA	NA	NA	NA	NA	NA	1	NA	NA
634	85	NA	NA	NA	NA	NA	NA	NA	NA	1	NA	NA
635	85	1	NA	NA	NA	NA	NA	NA	NA	NA	NA	NA
636	85	1	NA	NA	NA	NA	NA	NA	NA	NA	NA	NA
637	85	NA	NA	1	NA	NA	NA	NA	NA	NA	NA	NA
638	85	NA	NA	1	NA	NA	NA	NA	NA	NA	NA	NA
639	85	NA	NA	NA	1	NA	NA	NA	NA	NA	NA	NA
640	85	NA	NA	NA	1	NA	NA	NA	NA	NA	NA	NA
641	85	NA	NA	NA	1	NA	NA	NA	NA	NA	NA	NA
642	85	NA	NA	NA	NA	NA	1	NA	NA	NA	NA	NA
643	85	NA	NA	NA	NA	NA	1	NA	NA	NA	NA	NA
644	85	NA	NA	NA	NA	NA	NA	1	NA	NA	NA	NA
645	85	NA	NA	NA	NA	NA	NA	1	NA	NA	NA	NA
646	86	NA	1	NA	NA	NA	NA	NA	NA	NA	NA	NA
647	86	NA	1	NA	NA	NA	NA	NA	NA	NA	NA	NA
648	86	NA	1	NA	NA	NA	NA	NA	NA	NA	NA	NA
649	86	NA	1	NA	NA	NA	NA	NA	NA	NA	NA	NA
650	86	NA	1	NA	NA	NA	NA	NA	NA	NA	NA	NA
651	86	NA	1	NA	NA	NA	NA	NA	NA	NA	NA	NA
652	86	NA	1	NA	NA	NA	NA	NA	NA	NA	NA	NA
653	86	NA	1	NA	NA	NA	NA	NA	NA	NA	NA	NA
654	86	NA	1	NA	NA	NA	NA	NA	NA	NA	NA	NA
655	86	NA	1	NA	NA	NA	NA	NA	NA	NA	NA	NA
656	86	NA	1	NA	NA	NA	NA	NA	NA	NA	NA	NA
657	87	NA	NA	NA	NA	NA	NA	NA	NA	1	NA	NA
658	87	NA	NA	NA	NA	NA	NA	NA	NA	1	NA	NA
659	87	1	NA	NA	NA	NA	NA	NA	NA	NA	NA	NA
660	87	1	NA	NA	NA	NA	NA	NA	NA	NA	NA	NA
661	87	1	NA	NA	NA	NA	NA	NA	NA	NA	NA	NA
662	87	1	NA	NA	NA	NA	NA	NA	NA	NA	NA	NA
663	87	NA	NA	1	NA	NA	NA	NA	NA	NA	NA	NA
664	87	NA	NA	1	NA	NA	NA	NA	NA	NA	NA	NA
665	87	NA	NA	NA	NA	1	NA	NA	NA	NA	NA	NA
666	87	NA	NA	NA	NA	1	NA	NA	NA	NA	NA	NA
667	87	NA	NA	NA	NA	1	NA	NA	NA	NA	NA	NA
668	87	NA	NA	NA	NA	NA	1	NA	NA	NA	NA	NA
669	87	NA	NA	NA	NA	NA	NA	1	NA	NA	NA	NA
670	87	NA	NA	NA	NA	NA	NA	NA	NA	NA	NA	1
671	87	1	NA	NA	NA	NA	NA	NA	NA	NA	NA	NA
672	87	1	NA	NA	NA	NA	NA	NA	NA	NA	NA	NA
673	87	1	NA	NA	NA	NA	NA	NA	NA	NA	NA	NA
674	87	1	NA	NA	NA	NA	NA	NA	NA	NA	NA	NA
675	87	1	NA	NA	NA	NA	NA	NA	NA	NA	NA	NA
676	87	1	NA	NA	NA	NA	NA	NA	NA	NA	NA	NA
677	87	NA	NA	NA	NA	1	NA	NA	NA	NA	NA	NA
678	87	NA	NA	NA	NA	NA	1	NA	NA	NA	NA	NA
679	87	NA	NA	NA	NA	NA	NA	1	NA	NA	NA	NA
680	87	NA	NA	NA	NA	NA	NA	1	NA	NA	NA	NA
681	87	1	NA	NA	NA	NA	NA	NA	NA	NA	NA	NA
682	87	1	NA	NA	NA	NA	NA	NA	NA	NA	NA	NA
683	87	1	NA	NA	NA	NA	NA	NA	NA	NA	NA	NA
684	87	1	NA	NA	NA	NA	NA	NA	NA	NA	NA	NA
685	87	1	NA	NA	NA	NA	NA	NA	NA	NA	NA	NA
686	87	NA	1	NA	NA	NA	NA	NA	NA	NA	NA	NA
687	88	1	NA	NA	NA	NA	NA	NA	NA	NA	NA	NA
688	88	1	NA	NA	NA	NA	NA	NA	NA	NA	NA	NA
689	88	1	NA	NA	NA	NA	NA	NA	NA	NA	NA	NA
690	88	1	NA	NA	NA	NA	NA	NA	NA	NA	NA	NA
691	88	1	NA	NA	NA	NA	NA	NA	NA	NA	NA	NA
692	88	1	NA	NA	NA	NA	NA	NA	NA	NA	NA	NA
693	88	NA	NA	NA	NA	1	NA	NA	NA	NA	NA	NA
694	88	NA	NA	NA	NA	NA	NA	1	NA	NA	NA	NA
695	89	NA	NA	1	NA	NA	NA	NA	NA	NA	NA	NA
696	89	NA	NA	1	NA	NA	NA	NA	NA	NA	NA	NA
697	89	NA	NA	1	NA	NA	NA	NA	NA	NA	NA	NA
698	89	1	NA	NA	NA	NA	NA	NA	NA	NA	NA	NA
699	89	1	NA	NA	NA	NA	NA	NA	NA	NA	NA	NA
700	89	1	NA	NA	NA	NA	NA	NA	NA	NA	NA	NA
701	89	NA	NA	NA	1	NA	NA	NA	NA	NA	NA	NA
702	89	1	NA	NA	NA	NA	NA	NA	NA	NA	NA	NA
703	89	1	NA	NA	NA	NA	NA	NA	NA	NA	NA	NA
704	89	1	NA	NA	NA	NA	NA	NA	NA	NA	NA	NA
705	89	NA	1	NA	NA	NA	NA	NA	NA	NA	NA	NA
706	89	NA	1	NA	NA	NA	NA	NA	NA	NA	NA	NA
707	89	NA	1	NA	NA	NA	NA	NA	NA	NA	NA	NA
708	89	NA	1	NA	NA	NA	NA	NA	NA	NA	NA	NA
709	90	1	NA	NA	NA	NA	NA	NA	NA	NA	NA	NA
710	90	NA	NA	NA	NA	1	NA	NA	NA	NA	NA	NA
711	91	1	NA	NA	NA	NA	NA	NA	NA	NA	NA	NA
712	91	NA	NA	1	NA	NA	NA	NA	NA	NA	NA	NA
713	91	NA	NA	NA	NA	NA	NA	NA	NA	NA	NA	1
714	94	1	NA	NA	NA	NA	NA	NA	NA	NA	NA	NA
715	94	NA	1	NA	NA	NA	NA	NA	NA	NA	NA	NA
