## Supplementary material for "Antimicrobial peptides do not directly contribute to aging in *Drosophila*, but improve lifespan by preventing dysbiosis": File S5: 3males.csv

	Life	1. iso	a. GrA	b. GrB	c. GrC	d. GrAB	e. GrAC	f. GrBC	g. AMP DADAMD;A	h. AMP10	i. AMP14	j. GrD
1	3	NA	NA	NA	NA	NA	NA	NA	0	NA	NA	NA
2	5	NA	NA	NA	NA	NA	NA	NA	NA	NA	NA	1
3	8	NA	NA	NA	NA	NA	NA	NA	NA	0	NA	NA
4	10	NA	NA	NA	NA	NA	NA	NA	NA	0	NA	NA
5	10	NA	NA	NA	NA	NA	NA	NA	NA	0	NA	NA
6	10	NA	NA	NA	NA	NA	NA	1	NA	NA	NA	NA
7	12	NA	1	NA	NA	NA	NA	NA	NA	NA	NA	NA
8	14	NA	NA	NA	NA	NA	NA	1	NA	NA	NA	NA
9	15	NA	NA	NA	NA	NA	NA	NA	NA	0	NA	NA
10	15	NA	NA	NA	NA	NA	NA	NA	NA	0	NA	NA
11	17	NA	NA	NA	NA	NA	NA	NA	1	NA	NA	NA
12	17	NA	NA	NA	NA	NA	NA	NA	NA	0	NA	NA
13	17	NA	NA	NA	NA	NA	NA	NA	NA	0	NA	NA
14	17	NA	NA	NA	NA	NA	NA	NA	NA	0	NA	NA
15	19	NA	NA	NA	NA	NA	NA	1	NA	NA	NA	NA
16	24	NA	NA	NA	NA	NA	NA	NA	NA	0	NA	NA
17	25	NA	NA	NA	NA	NA	NA	NA	NA	NA	1	NA
18	26	NA	NA	NA	NA	1	NA	NA	NA	NA	NA	NA
19	27	NA	NA	NA	NA	NA	NA	NA	1	NA	NA	NA
20	30	NA	NA	NA	NA	NA	NA	NA	1	NA	NA	NA
21	30	NA	NA	NA	NA	NA	NA	NA	1	NA	NA	NA
22	30	NA	NA	NA	NA	NA	NA	NA	NA	1	NA	NA
23	32	NA	NA	NA	NA	NA	NA	NA	1	NA	NA	NA
24	33	NA	NA	NA	NA	NA	NA	NA	NA	1	NA	NA
25	34	NA	NA	NA	NA	NA	NA	NA	1	NA	NA	NA
26	34	NA	NA	1	NA	NA	NA	NA	NA	NA	NA	NA
27	34	NA	NA	NA	NA	NA	NA	NA	NA	NA	1	NA
28	35	NA	NA	NA	NA	1	NA	NA	NA	NA	NA	NA
29	37	NA	NA	NA	NA	NA	NA	NA	1	NA	NA	NA
30	37	NA	NA	NA	NA	NA	NA	NA	NA	1	NA	NA
31	38	NA	NA	NA	NA	NA	NA	NA	NA	0	NA	NA
32	39	NA	NA	NA	NA	1	NA	NA	NA	NA	NA	NA
33	40	NA	NA	NA	NA	1	NA	NA	NA	NA	NA	NA
34	40	1	NA	NA	NA	NA	NA	NA	NA	NA	NA	NA
35	40	NA	NA	NA	NA	NA	NA	NA	NA	1	NA	NA
36	40	NA	NA	NA	NA	NA	NA	NA	NA	NA	1	NA
37	42	NA	NA	NA	NA	NA	NA	NA	NA	NA	1	NA
38	42	NA	NA	NA	NA	NA	NA	NA	NA	1	NA	NA
39	42	NA	NA	NA	NA	NA	NA	NA	NA	NA	1	NA
40	42	NA	NA	NA	NA	NA	NA	NA	NA	NA	NA	1
41	42	NA	1	NA	NA	NA	NA	NA	NA	NA	NA	NA
42	44	NA	NA	NA	NA	NA	NA	NA	NA	NA	1	NA
43	44	NA	NA	NA	NA	NA	NA	NA	NA	NA	1	NA
44	44	NA	NA	NA	NA	NA	NA	NA	NA	NA	NA	0
45	44	NA	NA	NA	NA	NA	NA	NA	NA	1	NA	NA
46	44	NA	NA	NA	NA	NA	NA	NA	NA	NA	1	NA
47	45	NA	NA	NA	NA	NA	NA	NA	1	NA	NA	NA
48	45	NA	NA	NA	NA	1	NA	NA	NA	NA	NA	NA
49	45	NA	NA	NA	NA	1	NA	NA	NA	NA	NA	NA
50	45	NA	NA	NA	NA	NA	NA	1	NA	NA	NA	NA
51	45	NA	NA	NA	NA	1	NA	NA	NA	NA	NA	NA
52	45	NA	NA	NA	NA	1	NA	NA	NA	NA	NA	NA
53	45	NA	NA	NA	NA	NA	NA	NA	NA	NA	1	NA
54	45	NA	1	NA	NA	NA	NA	NA	NA	NA	NA	NA
55	46	NA	NA	NA	NA	NA	NA	1	NA	NA	NA	NA
56	46	NA	NA	NA	NA	NA	NA	NA	NA	NA	1	NA
57	46	NA	NA	NA	NA	NA	NA	NA	NA	NA	1	NA
58	46	NA	NA	NA	NA	NA	NA	NA	NA	NA	1	NA
59	47	NA	NA	1	NA	NA	NA	NA	NA	NA	NA	NA
60	47	NA	NA	NA	NA	NA	NA	NA	NA	NA	1	NA
61	47	NA	1	NA	NA	NA	NA	NA	NA	NA	NA	NA
62	48	NA	NA	NA	NA	NA	NA	NA	NA	NA	1	NA
63	48	NA	NA	NA	NA	NA	NA	NA	NA	NA	1	NA
64	49	NA	NA	1	NA	NA	NA	NA	NA	NA	NA	NA
65	49	NA	NA	NA	NA	1	NA	NA	NA	NA	NA	NA
66	49	NA	NA	1	NA	NA	NA	NA	NA	NA	NA	NA
67	49	0	NA	NA	NA	NA	NA	NA	NA	NA	NA	NA
68	49	NA	1	NA	NA	NA	NA	NA	NA	NA	NA	NA
69	50	NA	NA	NA	NA	NA	NA	1	NA	NA	NA	NA
70	50	NA	NA	NA	NA	NA	NA	NA	NA	NA	1	NA
71	50	NA	NA	NA	NA	NA	NA	NA	NA	NA	1	NA
72	50	NA	NA	NA	NA	NA	NA	NA	NA	NA	1	NA
73	50	NA	NA	NA	NA	NA	NA	NA	NA	NA	1	NA
74	51	NA	NA	NA	NA	NA	NA	NA	NA	1	NA	NA
75	51	NA	NA	NA	NA	NA	NA	NA	NA	NA	1	NA
76	51	NA	NA	NA	NA	NA	NA	NA	NA	NA	1	NA
77	51	NA	1	NA	NA	NA	NA	NA	NA	NA	NA	NA
78	51	NA	NA	NA	NA	NA	NA	NA	NA	1	NA	NA
79	52	NA	NA	NA	NA	NA	NA	NA	NA	1	NA	NA
80	52	NA	NA	NA	NA	NA	NA	1	NA	NA	NA	NA
81	52	1	NA	NA	NA	NA	NA	NA	NA	NA	NA	NA
82	52	NA	NA	1	NA	NA	NA	NA	NA	NA	NA	NA
83	52	NA	NA	NA	NA	1	NA	NA	NA	NA	NA	NA
84	52	NA	1	NA	NA	NA	NA	NA	NA	NA	NA	NA
85	53	NA	NA	NA	NA	NA	NA	NA	NA	NA	1	NA
86	53	NA	NA	NA	NA	NA	NA	NA	NA	NA	1	NA
87	53	NA	NA	NA	NA	NA	NA	NA	NA	NA	1	NA
88	53	NA	NA	NA	NA	NA	NA	NA	NA	NA	1	NA
89	53	NA	NA	NA	NA	NA	NA	NA	NA	NA	1	NA
90	53	NA	NA	NA	NA	NA	NA	NA	NA	NA	1	NA
91	53	NA	NA	NA	NA	NA	NA	NA	NA	NA	1	NA
92	53	NA	NA	NA	NA	NA	NA	NA	NA	NA	1	NA
93	53	NA	NA	NA	NA	NA	NA	NA	NA	NA	1	NA
94	54	NA	NA	NA	NA	NA	NA	NA	NA	1	NA	NA
95	54	NA	NA	NA	NA	1	NA	NA	NA	NA	NA	NA
96	54	NA	NA	NA	NA	NA	1	NA	NA	NA	NA	NA
97	54	NA	NA	NA	NA	NA	NA	1	NA	NA	NA	NA
98	54	NA	NA	NA	NA	1	NA	NA	NA	NA	NA	NA
99	54	NA	NA	NA	NA	1	NA	NA	NA	NA	NA	NA
100	54	NA	NA	NA	NA	NA	NA	NA	NA	NA	1	NA
101	54	NA	NA	NA	NA	NA	NA	NA	NA	1	NA	NA
102	54	NA	NA	NA	NA	NA	NA	NA	NA	1	NA	NA
103	54	NA	NA	NA	NA	NA	NA	NA	NA	1	NA	NA
104	54	NA	NA	NA	NA	NA	NA	NA	NA	NA	1	NA
105	54	NA	NA	NA	NA	NA	NA	NA	NA	NA	1	NA
106	54	NA	NA	NA	NA	NA	NA	NA	NA	NA	1	NA
107	54	NA	1	NA	NA	NA	NA	NA	NA	NA	NA	NA
108	54	NA	NA	NA	NA	NA	NA	NA	NA	1	NA	NA
109	54	NA	NA	NA	NA	NA	NA	NA	NA	1	NA	NA
110	54	NA	NA	NA	NA	NA	NA	NA	NA	1	NA	NA
111	54	NA	NA	NA	NA	NA	NA	NA	NA	NA	1	NA
112	55	NA	NA	NA	NA	1	NA	NA	NA	NA	NA	NA
113	55	NA	NA	NA	NA	1	NA	NA	NA	NA	NA	NA
114	55	NA	NA	NA	NA	NA	NA	NA	NA	1	NA	NA
115	55	NA	NA	NA	NA	NA	NA	NA	NA	NA	1	NA
116	56	NA	NA	NA	NA	NA	1	NA	NA	NA	NA	NA
117	56	NA	NA	NA	NA	NA	NA	1	NA	NA	NA	NA
118	56	NA	NA	NA	NA	NA	NA	1	NA	NA	NA	NA
119	56	NA	NA	NA	NA	NA	NA	1	NA	NA	NA	NA
120	56	NA	NA	NA	NA	NA	NA	1	NA	NA	NA	NA
121	56	NA	NA	NA	NA	NA	NA	NA	NA	1	NA	NA
122	56	NA	NA	NA	NA	NA	NA	NA	NA	NA	1	NA
123	56	NA	1	NA	NA	NA	NA	NA	NA	NA	NA	NA
124	57	NA	NA	NA	NA	NA	NA	NA	NA	1	NA	NA
125	57	NA	1	NA	NA	NA	NA	NA	NA	NA	NA	NA
126	58	NA	NA	NA	NA	NA	NA	NA	NA	NA	NA	1
127	58	NA	NA	NA	NA	NA	NA	NA	NA	NA	NA	1
128	58	NA	NA	NA	NA	NA	NA	NA	NA	1	NA	NA
129	58	NA	NA	NA	NA	NA	NA	NA	NA	1	NA	NA
130	58	NA	NA	NA	NA	NA	NA	NA	NA	NA	1	NA
131	58	NA	NA	NA	NA	NA	NA	NA	NA	NA	NA	1
132	59	NA	NA	NA	NA	NA	NA	NA	NA	1	NA	NA
133	59	NA	NA	NA	NA	NA	NA	NA	NA	1	NA	NA
134	59	NA	NA	1	NA	NA	NA	NA	NA	NA	NA	NA
135	59	NA	NA	NA	1	NA	NA	NA	NA	NA	NA	NA
136	59	NA	NA	NA	1	NA	NA	NA	NA	NA	NA	NA
137	59	NA	NA	NA	NA	1	NA	NA	NA	NA	NA	NA
138	59	NA	NA	NA	NA	1	NA	NA	NA	NA	NA	NA
139	59	NA	NA	NA	NA	1	NA	NA	NA	NA	NA	NA
140	59	NA	NA	NA	NA	NA	NA	1	NA	NA	NA	NA
141	59	NA	NA	NA	NA	1	NA	NA	NA	NA	NA	NA
142	59	NA	NA	NA	NA	1	NA	NA	NA	NA	NA	NA
143	59	NA	NA	NA	NA	1	NA	NA	NA	NA	NA	NA
144	59	NA	NA	NA	NA	1	NA	NA	NA	NA	NA	NA
145	59	NA	NA	NA	NA	1	NA	NA	NA	NA	NA	NA
146	59	NA	NA	NA	NA	1	NA	NA	NA	NA	NA	NA
147	59	NA	NA	NA	NA	1	NA	NA	NA	NA	NA	NA
148	59	NA	NA	NA	NA	1	NA	NA	NA	NA	NA	NA
149	59	NA	NA	NA	NA	1	NA	NA	NA	NA	NA	NA
150	59	NA	NA	NA	NA	1	NA	NA	NA	NA	NA	NA
151	59	NA	NA	NA	NA	1	NA	NA	NA	NA	NA	NA
152	59	NA	NA	NA	NA	1	NA	NA	NA	NA	NA	NA
153	59	NA	NA	NA	NA	1	NA	NA	NA	NA	NA	NA
154	59	NA	NA	NA	NA	NA	NA	NA	NA	NA	1	NA
155	59	NA	NA	NA	NA	NA	NA	NA	NA	NA	1	NA
156	59	NA	NA	NA	NA	NA	NA	NA	NA	NA	1	NA
157	59	NA	NA	NA	NA	NA	NA	NA	NA	NA	1	NA
158	59	NA	NA	NA	NA	NA	NA	NA	NA	NA	1	NA
159	59	NA	NA	NA	NA	NA	NA	NA	NA	NA	1	NA
160	59	NA	NA	NA	NA	NA	NA	NA	NA	NA	1	NA
161	59	NA	NA	NA	NA	NA	NA	NA	NA	NA	1	NA
162	59	NA	NA	NA	NA	NA	NA	NA	NA	NA	1	NA
163	59	NA	NA	NA	NA	NA	NA	NA	NA	NA	1	NA
164	59	NA	NA	NA	NA	NA	NA	NA	NA	NA	1	NA
165	59	NA	NA	NA	NA	NA	NA	NA	NA	NA	1	NA
166	60	1	NA	NA	NA	NA	NA	NA	NA	NA	NA	NA
167	60	NA	NA	NA	1	NA	NA	NA	NA	NA	NA	NA
168	60	NA	NA	NA	NA	1	NA	NA	NA	NA	NA	NA
169	60	NA	NA	NA	NA	1	NA	NA	NA	NA	NA	NA
170	60	1	NA	NA	NA	NA	NA	NA	NA	NA	NA	NA
171	60	NA	NA	NA	1	NA	NA	NA	NA	NA	NA	NA
172	60	NA	NA	NA	NA	1	NA	NA	NA	NA	NA	NA
173	60	NA	NA	NA	NA	1	NA	NA	NA	NA	NA	NA
174	60	NA	NA	NA	NA	NA	NA	1	NA	NA	NA	NA
175	60	NA	NA	NA	NA	NA	NA	1	NA	NA	NA	NA
176	60	NA	NA	NA	NA	NA	NA	NA	NA	NA	1	NA
177	60	NA	NA	NA	NA	NA	NA	NA	NA	1	NA	NA
178	60	NA	NA	NA	NA	NA	NA	NA	NA	1	NA	NA
179	60	NA	NA	NA	NA	NA	NA	NA	NA	NA	1	NA
180	60	NA	NA	NA	NA	NA	NA	NA	NA	NA	1	NA
181	60	NA	1	NA	NA	NA	NA	NA	NA	NA	NA	NA
182	61	1	NA	NA	NA	NA	NA	NA	NA	NA	NA	NA
183	61	NA	NA	NA	NA	NA	NA	NA	NA	NA	1	NA
184	61	NA	NA	NA	NA	1	NA	NA	NA	NA	NA	NA
185	61	NA	NA	NA	NA	NA	NA	NA	NA	1	NA	NA
186	61	NA	NA	NA	NA	NA	NA	NA	NA	1	NA	NA
187	61	NA	NA	NA	NA	NA	NA	NA	NA	1	NA	NA
188	61	NA	NA	NA	NA	NA	NA	NA	NA	1	NA	NA
189	61	NA	NA	NA	NA	NA	NA	NA	NA	1	NA	NA
190	61	NA	NA	NA	NA	NA	NA	NA	NA	1	NA	NA
191	61	NA	NA	NA	NA	NA	NA	NA	NA	1	NA	NA
192	61	NA	NA	NA	NA	NA	NA	NA	NA	NA	1	NA
193	61	NA	NA	NA	NA	NA	NA	NA	NA	NA	1	NA
194	61	NA	NA	NA	NA	NA	NA	NA	NA	NA	1	NA
195	61	NA	NA	NA	NA	NA	NA	NA	NA	NA	1	NA
196	61	NA	NA	NA	NA	NA	NA	NA	NA	NA	1	NA
197	61	NA	NA	NA	NA	NA	NA	NA	NA	NA	1	NA
198	61	NA	NA	NA	NA	NA	NA	NA	NA	NA	1	NA
199	61	NA	NA	NA	NA	NA	NA	NA	NA	NA	1	NA
200	61	NA	NA	NA	NA	NA	NA	NA	NA	NA	1	NA
201	61	NA	NA	NA	NA	NA	NA	NA	NA	NA	1	NA
202	61	NA	NA	NA	NA	NA	NA	NA	NA	NA	1	NA
203	61	NA	NA	NA	NA	NA	NA	NA	NA	NA	NA	1
204	61	NA	NA	NA	NA	NA	NA	NA	NA	NA	NA	1
205	61	NA	NA	NA	NA	NA	NA	NA	NA	NA	NA	1
206	61	NA	NA	NA	NA	NA	NA	NA	NA	NA	NA	1
207	61	NA	NA	NA	NA	NA	NA	NA	NA	NA	NA	1
208	61	NA	NA	NA	NA	NA	NA	NA	NA	NA	NA	1
209	61	NA	NA	NA	NA	NA	NA	NA	NA	NA	NA	1
210	61	NA	NA	NA	NA	NA	NA	NA	NA	NA	NA	1
211	61	NA	NA	NA	NA	NA	NA	NA	NA	NA	NA	1
212	61	NA	NA	NA	NA	NA	NA	NA	NA	NA	NA	1
213	61	NA	NA	NA	NA	NA	NA	NA	NA	NA	NA	1
214	61	NA	NA	NA	NA	NA	NA	NA	NA	NA	NA	1
215	61	NA	NA	NA	NA	NA	NA	NA	NA	NA	NA	1
216	61	NA	1	NA	NA	NA	NA	NA	NA	NA	NA	NA
217	61	NA	1	NA	NA	NA	NA	NA	NA	NA	NA	NA
218	61	NA	1	NA	NA	NA	NA	NA	NA	NA	NA	NA
219	61	NA	1	NA	NA	NA	NA	NA	NA	NA	NA	NA
220	61	NA	1	NA	NA	NA	NA	NA	NA	NA	NA	NA
221	62	NA	NA	1	NA	NA	NA	NA	NA	NA	NA	NA
222	62	NA	NA	NA	NA	1	NA	NA	NA	NA	NA	NA
223	62	NA	NA	NA	NA	NA	NA	NA	NA	1	NA	NA
224	62	NA	NA	NA	NA	NA	NA	NA	NA	NA	1	NA
225	62	NA	NA	NA	NA	NA	NA	NA	NA	NA	1	NA
226	62	NA	NA	NA	NA	NA	NA	NA	NA	NA	1	NA
227	63	NA	NA	NA	NA	1	NA	NA	NA	NA	NA	NA
228	63	NA	NA	NA	NA	NA	NA	1	NA	NA	NA	NA
229	63	NA	NA	NA	NA	NA	NA	NA	NA	NA	NA	1
230	63	NA	NA	NA	NA	NA	NA	1	NA	NA	NA	NA
231	63	NA	NA	NA	NA	NA	NA	1	NA	NA	NA	NA
232	63	NA	NA	NA	NA	NA	NA	1	NA	NA	NA	NA
233	63	NA	NA	NA	NA	NA	NA	NA	NA	NA	1	NA
234	63	NA	NA	NA	NA	NA	NA	NA	NA	NA	1	NA
235	63	NA	NA	NA	NA	NA	NA	NA	NA	NA	NA	1
236	63	NA	NA	NA	NA	NA	NA	NA	NA	NA	NA	1
237	63	NA	NA	NA	NA	NA	NA	NA	NA	NA	NA	1
238	63	NA	1	NA	NA	NA	NA	NA	NA	NA	NA	NA
239	63	NA	1	NA	NA	NA	NA	NA	NA	NA	NA	NA
240	63	1	NA	NA	NA	NA	NA	NA	NA	NA	NA	NA
241	63	NA	1	NA	NA	NA	NA	NA	NA	NA	NA	NA
242	64	NA	NA	NA	NA	NA	NA	NA	1	NA	NA	NA
243	64	NA	NA	NA	NA	NA	NA	NA	NA	1	NA	NA
244	64	NA	NA	NA	NA	NA	1	NA	NA	NA	NA	NA
245	65	NA	NA	NA	NA	NA	NA	NA	1	NA	NA	NA
246	65	NA	NA	NA	NA	NA	NA	NA	1	NA	NA	NA
247	65	NA	NA	NA	NA	NA	NA	NA	NA	1	NA	NA
248	65	NA	NA	NA	NA	NA	NA	NA	NA	1	NA	NA
249	65	NA	NA	NA	NA	NA	NA	NA	NA	1	NA	NA
250	65	NA	NA	NA	NA	NA	NA	NA	NA	1	NA	NA
251	65	NA	NA	NA	NA	NA	NA	NA	NA	1	NA	NA
252	65	NA	NA	NA	NA	NA	NA	NA	NA	1	NA	NA
253	65	NA	NA	NA	NA	NA	NA	NA	NA	1	NA	NA
254	65	NA	NA	NA	NA	NA	NA	NA	NA	1	NA	NA
255	65	NA	NA	NA	NA	NA	NA	NA	NA	1	NA	NA
256	65	NA	NA	NA	NA	NA	NA	NA	NA	1	NA	NA
257	65	NA	NA	NA	NA	NA	NA	NA	NA	NA	1	NA
258	65	NA	NA	NA	NA	NA	NA	NA	NA	NA	1	NA
259	65	NA	NA	NA	NA	NA	NA	NA	NA	NA	1	NA
260	65	NA	NA	NA	NA	NA	NA	NA	NA	NA	1	NA
261	65	NA	NA	NA	NA	NA	NA	NA	NA	NA	1	NA
262	65	NA	NA	NA	NA	NA	NA	NA	NA	NA	1	NA
263	65	NA	NA	NA	NA	NA	NA	NA	NA	NA	1	NA
264	65	NA	NA	NA	NA	NA	NA	NA	NA	NA	1	NA
265	65	NA	NA	NA	NA	NA	NA	NA	NA	NA	NA	1
266	65	NA	NA	NA	NA	NA	NA	NA	NA	NA	NA	1
267	65	NA	NA	NA	NA	NA	NA	NA	NA	NA	NA	1
268	65	NA	NA	NA	NA	NA	NA	NA	NA	NA	NA	1
269	65	NA	NA	NA	NA	NA	NA	NA	NA	NA	NA	1
270	65	NA	NA	NA	NA	NA	NA	NA	NA	NA	NA	1
271	65	NA	NA	NA	NA	NA	NA	NA	NA	NA	NA	1
272	65	NA	NA	NA	NA	NA	NA	NA	NA	NA	NA	1
273	65	NA	NA	NA	NA	NA	NA	NA	NA	NA	NA	1
274	65	NA	NA	NA	NA	NA	NA	NA	NA	NA	NA	1
275	65	NA	NA	NA	NA	NA	NA	NA	NA	NA	NA	1
276	65	NA	NA	NA	NA	NA	NA	NA	NA	NA	NA	1
277	65	NA	NA	NA	NA	NA	NA	NA	NA	NA	NA	1
278	65	NA	NA	NA	NA	NA	NA	NA	NA	NA	NA	1
279	65	NA	1	NA	NA	NA	NA	NA	NA	NA	NA	NA
280	65	NA	1	NA	NA	NA	NA	NA	NA	NA	NA	NA
281	65	NA	1	NA	NA	NA	NA	NA	NA	NA	NA	NA
282	65	NA	1	NA	NA	NA	NA	NA	NA	NA	NA	NA
283	65	NA	1	NA	NA	NA	NA	NA	NA	NA	NA	NA
284	65	NA	1	NA	NA	NA	NA	NA	NA	NA	NA	NA
285	65	NA	1	NA	NA	NA	NA	NA	NA	NA	NA	NA
286	65	NA	1	NA	NA	NA	NA	NA	NA	NA	NA	NA
287	65	NA	1	NA	NA	NA	NA	NA	NA	NA	NA	NA
288	65	NA	1	NA	NA	NA	NA	NA	NA	NA	NA	NA
289	65	NA	1	NA	NA	NA	NA	NA	NA	NA	NA	NA
290	65	NA	NA	NA	NA	NA	NA	NA	NA	1	NA	NA
291	65	NA	NA	NA	NA	NA	NA	NA	NA	1	NA	NA
292	66	1	NA	NA	NA	NA	NA	NA	NA	NA	NA	NA
293	66	1	NA	NA	NA	NA	NA	NA	NA	NA	NA	NA
294	66	NA	NA	NA	1	NA	NA	NA	NA	NA	NA	NA
295	66	NA	NA	NA	1	NA	NA	NA	NA	NA	NA	NA
296	66	NA	NA	NA	1	NA	NA	NA	NA	NA	NA	NA
297	66	NA	NA	NA	1	NA	NA	NA	NA	NA	NA	NA
298	66	NA	NA	NA	1	NA	NA	NA	NA	NA	NA	NA
299	66	NA	NA	NA	1	NA	NA	NA	NA	NA	NA	NA
300	66	NA	NA	NA	1	NA	NA	NA	NA	NA	NA	NA
301	66	NA	NA	NA	1	NA	NA	NA	NA	NA	NA	NA
302	66	NA	NA	NA	NA	NA	NA	1	NA	NA	NA	NA
303	66	NA	NA	NA	NA	NA	NA	1	NA	NA	NA	NA
304	66	NA	NA	NA	NA	NA	NA	NA	NA	NA	NA	1
305	66	NA	NA	1	NA	NA	NA	NA	NA	NA	NA	NA
306	66	NA	NA	1	NA	NA	NA	NA	NA	NA	NA	NA
307	66	NA	NA	1	NA	NA	NA	NA	NA	NA	NA	NA
308	66	NA	NA	1	NA	NA	NA	NA	NA	NA	NA	NA
309	66	NA	NA	1	NA	NA	NA	NA	NA	NA	NA	NA
310	66	NA	NA	NA	1	NA	NA	NA	NA	NA	NA	NA
311	66	NA	NA	NA	1	NA	NA	NA	NA	NA	NA	NA
312	66	NA	NA	NA	NA	NA	1	NA	NA	NA	NA	NA
313	66	NA	NA	NA	NA	NA	1	NA	NA	NA	NA	NA
314	66	NA	NA	NA	NA	NA	NA	1	NA	NA	NA	NA
315	66	NA	NA	NA	NA	NA	NA	1	NA	NA	NA	NA
316	66	NA	NA	NA	NA	NA	NA	1	NA	NA	NA	NA
317	66	NA	NA	NA	NA	NA	NA	NA	NA	NA	1	NA
318	66	NA	NA	NA	NA	NA	NA	NA	NA	NA	1	NA
319	66	NA	1	NA	NA	NA	NA	NA	NA	NA	NA	NA
320	66	NA	1	NA	NA	NA	NA	NA	NA	NA	NA	NA
321	66	NA	1	NA	NA	NA	NA	NA	NA	NA	NA	NA
322	66	NA	1	NA	NA	NA	NA	NA	NA	NA	NA	NA
323	66	NA	1	NA	NA	NA	NA	NA	NA	NA	NA	NA
324	66	NA	1	NA	NA	NA	NA	NA	NA	NA	NA	NA
325	66	NA	1	NA	NA	NA	NA	NA	NA	NA	NA	NA
326	66	NA	1	NA	NA	NA	NA	NA	NA	NA	NA	NA
327	67	NA	NA	1	NA	NA	NA	NA	NA	NA	NA	NA
328	67	NA	NA	NA	NA	1	NA	NA	NA	NA	NA	NA
329	67	NA	NA	NA	NA	1	NA	NA	NA	NA	NA	NA
330	67	NA	NA	NA	NA	1	NA	NA	NA	NA	NA	NA
331	67	NA	NA	NA	NA	NA	NA	1	NA	NA	NA	NA
332	67	NA	NA	NA	NA	NA	NA	1	NA	NA	NA	NA
333	67	NA	NA	NA	NA	NA	NA	1	NA	NA	NA	NA
334	67	NA	NA	NA	NA	NA	NA	NA	NA	NA	NA	1
335	67	NA	NA	NA	NA	NA	NA	NA	NA	NA	NA	1
336	67	NA	NA	NA	NA	NA	NA	NA	NA	NA	NA	1
337	67	NA	1	NA	NA	NA	NA	NA	NA	NA	NA	NA
338	67	NA	1	NA	NA	NA	NA	NA	NA	NA	NA	NA
339	68	1	NA	NA	NA	NA	NA	NA	NA	NA	NA	NA
340	68	NA	NA	NA	1	NA	NA	NA	NA	NA	NA	NA
341	68	NA	NA	NA	NA	1	NA	NA	NA	NA	NA	NA
342	68	NA	NA	NA	NA	1	NA	NA	NA	NA	NA	NA
343	68	NA	NA	NA	NA	1	NA	NA	NA	NA	NA	NA
344	68	NA	NA	NA	NA	1	NA	NA	NA	NA	NA	NA
345	68	NA	NA	NA	NA	NA	1	NA	NA	NA	NA	NA
346	68	NA	NA	NA	NA	NA	NA	1	NA	NA	NA	NA
347	68	NA	NA	NA	NA	NA	NA	NA	NA	NA	NA	1
348	68	1	NA	NA	NA	NA	NA	NA	NA	NA	NA	NA
349	68	1	NA	NA	NA	NA	NA	NA	NA	NA	NA	NA
350	68	NA	NA	1	NA	NA	NA	NA	NA	NA	NA	NA
351	68	NA	NA	NA	1	NA	NA	NA	NA	NA	NA	NA
352	68	NA	NA	NA	1	NA	NA	NA	NA	NA	NA	NA
353	68	NA	NA	NA	1	NA	NA	NA	NA	NA	NA	NA
354	68	NA	NA	NA	1	NA	NA	NA	NA	NA	NA	NA
355	68	NA	NA	NA	NA	NA	1	NA	NA	NA	NA	NA
356	68	NA	NA	NA	NA	NA	NA	1	NA	NA	NA	NA
357	68	NA	NA	NA	NA	NA	NA	NA	NA	NA	NA	1
358	68	NA	1	NA	NA	NA	NA	NA	NA	NA	NA	NA
359	68	NA	1	NA	NA	NA	NA	NA	NA	NA	NA	NA
360	68	NA	1	NA	NA	NA	NA	NA	NA	NA	NA	NA
361	68	NA	1	NA	NA	NA	NA	NA	NA	NA	NA	NA
362	68	NA	1	NA	NA	NA	NA	NA	NA	NA	NA	NA
363	68	NA	1	NA	NA	NA	NA	NA	NA	NA	NA	NA
364	68	NA	1	NA	NA	NA	NA	NA	NA	NA	NA	NA
365	68	NA	1	NA	NA	NA	NA	NA	NA	NA	NA	NA
366	68	NA	1	NA	NA	NA	NA	NA	NA	NA	NA	NA
367	68	1	NA	NA	NA	NA	NA	NA	NA	NA	NA	NA
368	68	NA	1	NA	NA	NA	NA	NA	NA	NA	NA	NA
369	68	NA	1	NA	NA	NA	NA	NA	NA	NA	NA	NA
370	69	NA	NA	NA	NA	NA	NA	NA	1	NA	NA	NA
371	69	1	NA	NA	NA	NA	NA	NA	NA	NA	NA	NA
372	69	NA	NA	NA	1	NA	NA	NA	NA	NA	NA	NA
373	69	NA	NA	NA	NA	1	NA	NA	NA	NA	NA	NA
374	69	NA	NA	NA	NA	1	NA	NA	NA	NA	NA	NA
375	69	NA	NA	NA	NA	1	NA	NA	NA	NA	NA	NA
376	69	NA	NA	NA	NA	NA	NA	1	NA	NA	NA	NA
377	69	NA	1	NA	NA	NA	NA	NA	NA	NA	NA	NA
378	69	NA	1	NA	NA	NA	NA	NA	NA	NA	NA	NA
379	70	1	NA	NA	NA	NA	NA	NA	NA	NA	NA	NA
380	70	NA	NA	NA	1	NA	NA	NA	NA	NA	NA	NA
381	70	NA	NA	NA	NA	NA	1	NA	NA	NA	NA	NA
382	70	NA	NA	NA	NA	NA	1	NA	NA	NA	NA	NA
383	70	NA	NA	NA	NA	NA	NA	1	NA	NA	NA	NA
384	70	1	NA	NA	NA	NA	NA	NA	NA	NA	NA	NA
385	70	1	NA	NA	NA	NA	NA	NA	NA	NA	NA	NA
386	70	1	NA	NA	NA	NA	NA	NA	NA	NA	NA	NA
387	70	NA	NA	1	NA	NA	NA	NA	NA	NA	NA	NA
388	70	NA	NA	NA	1	NA	NA	NA	NA	NA	NA	NA
389	70	NA	NA	NA	1	NA	NA	NA	NA	NA	NA	NA
390	70	NA	NA	NA	NA	NA	NA	1	NA	NA	NA	NA
391	70	1	NA	NA	NA	NA	NA	NA	NA	NA	NA	NA
392	71	NA	NA	NA	NA	NA	NA	NA	1	NA	NA	NA
393	71	NA	NA	NA	NA	NA	NA	NA	1	NA	NA	NA
394	71	NA	NA	NA	NA	NA	NA	NA	1	NA	NA	NA
395	71	NA	NA	NA	NA	NA	NA	NA	NA	1	NA	NA
396	71	NA	NA	NA	NA	NA	NA	NA	NA	1	NA	NA
397	71	1	NA	NA	NA	NA	NA	NA	NA	NA	NA	NA
398	71	NA	NA	NA	1	NA	NA	NA	NA	NA	NA	NA
399	71	NA	NA	NA	NA	1	NA	NA	NA	NA	NA	NA
400	71	NA	NA	NA	NA	NA	1	NA	NA	NA	NA	NA
401	71	NA	NA	NA	NA	NA	NA	1	NA	NA	NA	NA
402	71	NA	NA	NA	NA	NA	NA	1	NA	NA	NA	NA
403	71	NA	NA	NA	NA	NA	NA	1	NA	NA	NA	NA
404	72	NA	NA	NA	NA	NA	NA	NA	1	NA	NA	NA
405	72	NA	NA	NA	NA	NA	NA	NA	1	NA	NA	NA
406	72	NA	NA	NA	NA	NA	NA	NA	NA	NA	NA	1
407	73	1	NA	NA	NA	NA	NA	NA	NA	NA	NA	NA
408	73	1	NA	NA	NA	NA	NA	NA	NA	NA	NA	NA
409	73	NA	NA	1	NA	NA	NA	NA	NA	NA	NA	NA
410	73	NA	NA	NA	1	NA	NA	NA	NA	NA	NA	NA
411	73	NA	NA	NA	1	NA	NA	NA	NA	NA	NA	NA
412	73	NA	NA	NA	1	NA	NA	NA	NA	NA	NA	NA
413	73	NA	NA	NA	1	NA	NA	NA	NA	NA	NA	NA
414	73	NA	NA	NA	1	NA	NA	NA	NA	NA	NA	NA
415	73	NA	NA	NA	1	NA	NA	NA	NA	NA	NA	NA
416	73	NA	NA	NA	1	NA	NA	NA	NA	NA	NA	NA
417	73	NA	NA	NA	NA	NA	1	NA	NA	NA	NA	NA
418	73	NA	NA	NA	NA	NA	NA	1	NA	NA	NA	NA
419	73	NA	NA	NA	NA	NA	NA	NA	NA	NA	NA	1
420	73	NA	NA	NA	NA	NA	NA	NA	NA	NA	NA	1
421	73	1	NA	NA	NA	NA	NA	NA	NA	NA	NA	NA
422	73	1	NA	NA	NA	NA	NA	NA	NA	NA	NA	NA
423	73	1	NA	NA	NA	NA	NA	NA	NA	NA	NA	NA
424	73	1	NA	NA	NA	NA	NA	NA	NA	NA	NA	NA
425	73	1	NA	NA	NA	NA	NA	NA	NA	NA	NA	NA
426	73	NA	NA	1	NA	NA	NA	NA	NA	NA	NA	NA
427	73	NA	NA	1	NA	NA	NA	NA	NA	NA	NA	NA
428	73	NA	NA	1	NA	NA	NA	NA	NA	NA	NA	NA
429	73	NA	NA	1	NA	NA	NA	NA	NA	NA	NA	NA
430	73	NA	NA	1	NA	NA	NA	NA	NA	NA	NA	NA
431	73	NA	NA	NA	1	NA	NA	NA	NA	NA	NA	NA
432	73	NA	NA	NA	1	NA	NA	NA	NA	NA	NA	NA
433	73	NA	NA	NA	NA	NA	1	NA	NA	NA	NA	NA
434	73	NA	NA	NA	NA	NA	NA	1	NA	NA	NA	NA
435	73	NA	NA	NA	NA	NA	NA	1	NA	NA	NA	NA
436	73	1	NA	NA	NA	NA	NA	NA	NA	NA	NA	NA
437	73	1	NA	NA	NA	NA	NA	NA	NA	NA	NA	NA
438	73	NA	1	NA	NA	NA	NA	NA	NA	NA	NA	NA
439	74	NA	NA	NA	NA	NA	NA	NA	1	NA	NA	NA
440	74	NA	NA	NA	NA	NA	NA	NA	1	NA	NA	NA
441	74	NA	NA	NA	NA	NA	NA	NA	1	NA	NA	NA
442	74	NA	NA	NA	1	NA	NA	NA	NA	NA	NA	NA
443	74	NA	NA	NA	1	NA	NA	NA	NA	NA	NA	NA
444	74	NA	NA	NA	1	NA	NA	NA	NA	NA	NA	NA
445	74	NA	NA	NA	1	NA	NA	NA	NA	NA	NA	NA
446	74	NA	NA	NA	NA	1	NA	NA	NA	NA	NA	NA
447	74	NA	NA	NA	NA	NA	1	NA	NA	NA	NA	NA
448	74	NA	NA	NA	NA	NA	1	NA	NA	NA	NA	NA
449	74	NA	NA	NA	NA	NA	NA	1	NA	NA	NA	NA
450	75	1	NA	NA	NA	NA	NA	NA	NA	NA	NA	NA
451	75	NA	NA	1	NA	NA	NA	NA	NA	NA	NA	NA
452	75	NA	NA	NA	NA	NA	1	NA	NA	NA	NA	NA
453	75	NA	NA	NA	NA	NA	1	NA	NA	NA	NA	NA
454	75	NA	NA	NA	NA	NA	NA	1	NA	NA	NA	NA
455	75	NA	NA	NA	NA	NA	NA	1	NA	NA	NA	NA
456	75	NA	NA	NA	NA	NA	NA	NA	NA	NA	NA	1
457	75	NA	NA	NA	NA	NA	NA	NA	NA	NA	NA	1
458	75	NA	NA	NA	NA	NA	NA	NA	NA	NA	NA	1
459	75	1	NA	NA	NA	NA	NA	NA	NA	NA	NA	NA
460	75	NA	NA	1	NA	NA	NA	NA	NA	NA	NA	NA
461	75	NA	NA	NA	1	NA	NA	NA	NA	NA	NA	NA
462	75	NA	NA	NA	1	NA	NA	NA	NA	NA	NA	NA
463	75	NA	NA	NA	1	NA	NA	NA	NA	NA	NA	NA
464	75	NA	NA	NA	NA	1	NA	NA	NA	NA	NA	NA
465	75	NA	NA	NA	NA	NA	1	NA	NA	NA	NA	NA
466	75	NA	1	NA	NA	NA	NA	NA	NA	NA	NA	NA
467	75	1	NA	NA	NA	NA	NA	NA	NA	NA	NA	NA
468	76	NA	NA	NA	NA	NA	NA	NA	1	NA	NA	NA
469	76	NA	NA	NA	NA	NA	NA	NA	1	NA	NA	NA
470	76	NA	NA	NA	NA	NA	NA	NA	1	NA	NA	NA
471	76	NA	NA	NA	NA	NA	NA	NA	1	NA	NA	NA
472	76	NA	NA	NA	NA	NA	NA	NA	1	NA	NA	NA
473	76	NA	NA	NA	NA	NA	NA	NA	1	NA	NA	NA
474	76	NA	NA	NA	NA	NA	NA	NA	1	NA	NA	NA
475	76	NA	NA	NA	NA	NA	NA	NA	1	NA	NA	NA
476	76	NA	NA	NA	NA	NA	NA	NA	1	NA	NA	NA
477	76	NA	NA	NA	NA	NA	NA	NA	1	NA	NA	NA
478	76	NA	NA	NA	NA	NA	NA	NA	1	NA	NA	NA
479	76	1	NA	NA	NA	NA	NA	NA	NA	NA	NA	NA
480	76	1	NA	NA	NA	NA	NA	NA	NA	NA	NA	NA
481	76	NA	NA	NA	1	NA	NA	NA	NA	NA	NA	NA
482	76	NA	NA	NA	1	NA	NA	NA	NA	NA	NA	NA
483	76	NA	NA	NA	NA	1	NA	NA	NA	NA	NA	NA
484	76	NA	NA	NA	NA	NA	1	NA	NA	NA	NA	NA
485	76	NA	NA	NA	NA	NA	1	NA	NA	NA	NA	NA
486	76	NA	NA	NA	NA	NA	NA	1	NA	NA	NA	NA
487	76	NA	NA	NA	NA	NA	NA	1	NA	NA	NA	NA
488	77	1	NA	NA	NA	NA	NA	NA	NA	NA	NA	NA
489	77	1	NA	NA	NA	NA	NA	NA	NA	NA	NA	NA
490	77	1	NA	NA	NA	NA	NA	NA	NA	NA	NA	NA
491	77	1	NA	NA	NA	NA	NA	NA	NA	NA	NA	NA
492	77	NA	NA	1	NA	NA	NA	NA	NA	NA	NA	NA
493	77	NA	NA	NA	NA	1	NA	NA	NA	NA	NA	NA
494	77	NA	NA	NA	NA	NA	1	NA	NA	NA	NA	NA
495	77	NA	NA	NA	NA	NA	1	NA	NA	NA	NA	NA
496	77	NA	NA	NA	NA	NA	NA	1	NA	NA	NA	NA
497	77	NA	NA	NA	NA	NA	NA	NA	NA	NA	NA	1
498	77	NA	NA	NA	NA	NA	NA	NA	NA	NA	NA	1
499	77	NA	NA	NA	NA	NA	NA	NA	NA	NA	NA	1
500	77	1	NA	NA	NA	NA	NA	NA	NA	NA	NA	NA
501	77	1	NA	NA	NA	NA	NA	NA	NA	NA	NA	NA
502	77	NA	NA	1	NA	NA	NA	NA	NA	NA	NA	NA
503	77	NA	NA	NA	1	NA	NA	NA	NA	NA	NA	NA
504	77	NA	NA	NA	1	NA	NA	NA	NA	NA	NA	NA
505	77	NA	NA	NA	1	NA	NA	NA	NA	NA	NA	NA
506	77	NA	NA	NA	NA	NA	NA	1	NA	NA	NA	NA
507	77	NA	NA	NA	NA	NA	NA	1	NA	NA	NA	NA
508	77	NA	NA	NA	NA	NA	NA	1	NA	NA	NA	NA
509	77	1	NA	NA	NA	NA	NA	NA	NA	NA	NA	NA
510	77	1	NA	NA	NA	NA	NA	NA	NA	NA	NA	NA
511	78	NA	NA	NA	NA	NA	NA	NA	NA	1	NA	NA
512	78	1	NA	NA	NA	NA	NA	NA	NA	NA	NA	NA
513	78	1	NA	NA	NA	NA	NA	NA	NA	NA	NA	NA
514	78	1	NA	NA	NA	NA	NA	NA	NA	NA	NA	NA
515	78	1	NA	NA	NA	NA	NA	NA	NA	NA	NA	NA
516	78	NA	NA	1	NA	NA	NA	NA	NA	NA	NA	NA
517	78	NA	NA	1	NA	NA	NA	NA	NA	NA	NA	NA
518	78	NA	NA	NA	1	NA	NA	NA	NA	NA	NA	NA
519	78	NA	NA	NA	1	NA	NA	NA	NA	NA	NA	NA
520	78	NA	NA	NA	1	NA	NA	NA	NA	NA	NA	NA
521	78	NA	NA	NA	1	NA	NA	NA	NA	NA	NA	NA
522	78	NA	NA	NA	NA	NA	1	NA	NA	NA	NA	NA
523	78	NA	NA	NA	NA	NA	NA	1	NA	NA	NA	NA
524	79	NA	NA	NA	NA	NA	NA	NA	1	NA	NA	NA
525	79	NA	NA	NA	NA	NA	NA	NA	1	NA	NA	NA
526	79	NA	NA	NA	NA	NA	NA	NA	1	NA	NA	NA
527	79	NA	NA	NA	NA	NA	NA	NA	1	NA	NA	NA
528	79	NA	NA	NA	NA	NA	NA	NA	1	NA	NA	NA
529	79	NA	NA	NA	NA	NA	NA	NA	1	NA	NA	NA
530	80	NA	NA	NA	NA	NA	NA	NA	0	NA	NA	NA
531	80	NA	NA	NA	NA	NA	NA	NA	0	NA	NA	NA
532	80	NA	NA	NA	NA	NA	NA	NA	0	NA	NA	NA
533	80	NA	NA	NA	NA	NA	NA	NA	0	NA	NA	NA
534	80	NA	NA	NA	NA	NA	NA	NA	0	NA	NA	NA
535	80	NA	NA	NA	NA	NA	NA	NA	0	NA	NA	NA
536	80	NA	NA	NA	NA	NA	NA	NA	0	NA	NA	NA
537	80	NA	NA	NA	NA	NA	NA	NA	0	NA	NA	NA
538	80	NA	NA	NA	NA	NA	NA	NA	0	NA	NA	NA
539	80	NA	NA	NA	NA	NA	NA	NA	0	NA	NA	NA
540	80	NA	NA	NA	NA	NA	NA	NA	0	NA	NA	NA
541	80	NA	NA	NA	NA	NA	NA	NA	0	NA	NA	NA
542	80	NA	NA	NA	NA	NA	NA	NA	0	NA	NA	NA
543	80	NA	NA	NA	NA	NA	NA	NA	0	NA	NA	NA
544	80	NA	NA	NA	NA	NA	NA	NA	0	NA	NA	NA
545	80	NA	NA	NA	NA	NA	NA	NA	0	NA	NA	NA
546	80	NA	NA	NA	NA	NA	NA	NA	0	NA	NA	NA
547	80	NA	NA	NA	NA	NA	NA	NA	0	NA	NA	NA
548	80	NA	NA	NA	NA	NA	NA	NA	0	NA	NA	NA
549	80	NA	NA	NA	NA	NA	NA	NA	0	NA	NA	NA
550	80	NA	NA	NA	NA	NA	NA	NA	0	NA	NA	NA
551	80	NA	NA	NA	NA	NA	NA	NA	0	NA	NA	NA
552	80	NA	NA	NA	NA	NA	NA	NA	0	NA	NA	NA
553	80	NA	NA	NA	NA	NA	NA	NA	0	NA	NA	NA
554	80	NA	NA	NA	NA	NA	NA	NA	0	NA	NA	NA
555	80	NA	NA	NA	NA	NA	NA	NA	0	NA	NA	NA
556	80	NA	NA	NA	NA	NA	NA	NA	0	NA	NA	NA
557	80	NA	NA	NA	NA	NA	NA	NA	0	NA	NA	NA
558	80	NA	NA	NA	NA	NA	NA	NA	0	NA	NA	NA
559	80	NA	NA	NA	NA	NA	NA	NA	0	NA	NA	NA
560	80	NA	NA	NA	NA	NA	NA	NA	0	NA	NA	NA
561	80	NA	NA	NA	NA	NA	NA	NA	0	NA	NA	NA
562	80	NA	NA	NA	NA	NA	NA	NA	0	NA	NA	NA
563	80	1	NA	NA	NA	NA	NA	NA	NA	NA	NA	NA
564	80	1	NA	NA	NA	NA	NA	NA	NA	NA	NA	NA
565	80	1	NA	NA	NA	NA	NA	NA	NA	NA	NA	NA
566	80	1	NA	NA	NA	NA	NA	NA	NA	NA	NA	NA
567	80	1	NA	NA	NA	NA	NA	NA	NA	NA	NA	NA
568	80	NA	NA	1	NA	NA	NA	NA	NA	NA	NA	NA
569	80	NA	NA	1	NA	NA	NA	NA	NA	NA	NA	NA
570	80	NA	NA	NA	NA	1	NA	NA	NA	NA	NA	NA
571	80	NA	NA	NA	NA	NA	1	NA	NA	NA	NA	NA
572	80	NA	NA	NA	NA	NA	1	NA	NA	NA	NA	NA
573	80	NA	NA	NA	NA	NA	1	NA	NA	NA	NA	NA
574	80	NA	NA	NA	NA	NA	1	NA	NA	NA	NA	NA
575	80	NA	NA	NA	NA	NA	NA	1	NA	NA	NA	NA
576	80	NA	NA	NA	NA	NA	NA	NA	NA	NA	NA	1
577	80	1	NA	NA	NA	NA	NA	NA	NA	NA	NA	NA
578	80	1	NA	NA	NA	NA	NA	NA	NA	NA	NA	NA
579	80	1	NA	NA	NA	NA	NA	NA	NA	NA	NA	NA
580	80	NA	NA	1	NA	NA	NA	NA	NA	NA	NA	NA
581	80	NA	NA	1	NA	NA	NA	NA	NA	NA	NA	NA
582	80	NA	NA	1	NA	NA	NA	NA	NA	NA	NA	NA
583	80	NA	NA	NA	1	NA	NA	NA	NA	NA	NA	NA
584	80	NA	NA	NA	1	NA	NA	NA	NA	NA	NA	NA
585	80	NA	NA	NA	NA	NA	1	NA	NA	NA	NA	NA
586	80	NA	NA	NA	NA	NA	1	NA	NA	NA	NA	NA
587	80	NA	NA	NA	NA	NA	1	NA	NA	NA	NA	NA
588	80	NA	NA	NA	NA	NA	1	NA	NA	NA	NA	NA
589	80	NA	NA	NA	NA	NA	NA	1	NA	NA	NA	NA
590	80	1	NA	NA	NA	NA	NA	NA	NA	NA	NA	NA
591	80	1	NA	NA	NA	NA	NA	NA	NA	NA	NA	NA
592	80	1	NA	NA	NA	NA	NA	NA	NA	NA	NA	NA
593	80	1	NA	NA	NA	NA	NA	NA	NA	NA	NA	NA
594	80	1	NA	NA	NA	NA	NA	NA	NA	NA	NA	NA
595	80	NA	1	NA	NA	NA	NA	NA	NA	NA	NA	NA
596	80	NA	1	NA	NA	NA	NA	NA	NA	NA	NA	NA
597	80	NA	1	NA	NA	NA	NA	NA	NA	NA	NA	NA
598	81	1	NA	NA	NA	NA	NA	NA	NA	NA	NA	NA
599	81	1	NA	NA	NA	NA	NA	NA	NA	NA	NA	NA
600	81	1	NA	NA	NA	NA	NA	NA	NA	NA	NA	NA
601	81	1	NA	NA	NA	NA	NA	NA	NA	NA	NA	NA
602	81	1	NA	NA	NA	NA	NA	NA	NA	NA	NA	NA
603	81	NA	NA	1	NA	NA	NA	NA	NA	NA	NA	NA
604	81	NA	NA	1	NA	NA	NA	NA	NA	NA	NA	NA
605	81	NA	NA	NA	1	NA	NA	NA	NA	NA	NA	NA
606	81	NA	NA	NA	1	NA	NA	NA	NA	NA	NA	NA
607	81	NA	NA	NA	1	NA	NA	NA	NA	NA	NA	NA
608	81	NA	NA	NA	1	NA	NA	NA	NA	NA	NA	NA
609	81	NA	NA	NA	NA	NA	1	NA	NA	NA	NA	NA
610	81	NA	NA	NA	NA	NA	1	NA	NA	NA	NA	NA
611	81	NA	NA	NA	NA	NA	1	NA	NA	NA	NA	NA
612	81	NA	NA	NA	NA	NA	1	NA	NA	NA	NA	NA
613	81	NA	NA	NA	NA	NA	1	NA	NA	NA	NA	NA
614	81	NA	NA	NA	NA	NA	NA	1	NA	NA	NA	NA
615	81	NA	NA	NA	NA	NA	NA	1	NA	NA	NA	NA
616	81	NA	1	NA	NA	NA	NA	NA	NA	NA	NA	NA
617	82	NA	NA	NA	NA	NA	NA	NA	NA	1	NA	NA
618	82	1	NA	NA	NA	NA	NA	NA	NA	NA	NA	NA
619	82	1	NA	NA	NA	NA	NA	NA	NA	NA	NA	NA
620	82	NA	NA	1	NA	NA	NA	NA	NA	NA	NA	NA
621	82	NA	NA	1	NA	NA	NA	NA	NA	NA	NA	NA
622	82	NA	NA	1	NA	NA	NA	NA	NA	NA	NA	NA
623	82	NA	NA	1	NA	NA	NA	NA	NA	NA	NA	NA
624	82	NA	NA	NA	NA	NA	1	NA	NA	NA	NA	NA
625	82	NA	NA	NA	NA	NA	1	NA	NA	NA	NA	NA
626	82	NA	NA	NA	NA	NA	NA	1	NA	NA	NA	NA
627	82	NA	NA	NA	NA	NA	NA	NA	NA	NA	NA	1
628	82	NA	NA	NA	1	NA	NA	NA	NA	NA	NA	NA
629	82	NA	NA	NA	NA	NA	1	NA	NA	NA	NA	NA
630	82	NA	NA	NA	NA	NA	1	NA	NA	NA	NA	NA
631	82	NA	NA	NA	NA	NA	1	NA	NA	NA	NA	NA
632	82	NA	NA	NA	NA	NA	NA	1	NA	NA	NA	NA
633	82	1	NA	NA	NA	NA	NA	NA	NA	NA	NA	NA
634	82	1	NA	NA	NA	NA	NA	NA	NA	NA	NA	NA
635	82	1	NA	NA	NA	NA	NA	NA	NA	NA	NA	NA
636	83	1	NA	NA	NA	NA	NA	NA	NA	NA	NA	NA
637	83	1	NA	NA	NA	NA	NA	NA	NA	NA	NA	NA
638	83	NA	NA	1	NA	NA	NA	NA	NA	NA	NA	NA
639	83	NA	NA	1	NA	NA	NA	NA	NA	NA	NA	NA
640	83	NA	NA	1	NA	NA	NA	NA	NA	NA	NA	NA
641	83	NA	NA	NA	1	NA	NA	NA	NA	NA	NA	NA
642	83	NA	NA	NA	1	NA	NA	NA	NA	NA	NA	NA
643	83	NA	NA	NA	NA	NA	1	NA	NA	NA	NA	NA
644	83	NA	NA	NA	NA	NA	1	NA	NA	NA	NA	NA
645	83	NA	NA	NA	NA	NA	1	NA	NA	NA	NA	NA
646	83	NA	NA	NA	NA	NA	NA	1	NA	NA	NA	NA
647	84	NA	NA	1	NA	NA	NA	NA	NA	NA	NA	NA
648	84	NA	NA	1	NA	NA	NA	NA	NA	NA	NA	NA
649	84	NA	NA	1	NA	NA	NA	NA	NA	NA	NA	NA
650	84	NA	NA	NA	NA	1	NA	NA	NA	NA	NA	NA
651	84	NA	NA	NA	NA	NA	1	NA	NA	NA	NA	NA
652	84	NA	NA	NA	NA	NA	1	NA	NA	NA	NA	NA
653	84	NA	NA	NA	NA	NA	NA	1	NA	NA	NA	NA
654	84	NA	NA	NA	NA	NA	NA	NA	NA	NA	NA	1
655	84	NA	NA	NA	NA	NA	NA	NA	NA	NA	NA	1
656	84	NA	NA	NA	NA	NA	NA	NA	NA	NA	NA	1
657	84	1	NA	NA	NA	NA	NA	NA	NA	NA	NA	NA
658	84	NA	NA	NA	1	NA	NA	NA	NA	NA	NA	NA
659	84	NA	NA	NA	NA	NA	1	NA	NA	NA	NA	NA
660	84	1	NA	NA	NA	NA	NA	NA	NA	NA	NA	NA
661	85	1	NA	NA	NA	NA	NA	NA	NA	NA	NA	NA
662	85	NA	NA	1	NA	NA	NA	NA	NA	NA	NA	NA
663	85	NA	NA	1	NA	NA	NA	NA	NA	NA	NA	NA
664	85	NA	NA	NA	1	NA	NA	NA	NA	NA	NA	NA
665	85	NA	NA	NA	NA	NA	1	NA	NA	NA	NA	NA
666	85	NA	NA	NA	NA	NA	1	NA	NA	NA	NA	NA
667	85	NA	NA	NA	NA	NA	NA	1	NA	NA	NA	NA
668	85	NA	NA	NA	NA	NA	NA	1	NA	NA	NA	NA
669	85	NA	NA	NA	NA	NA	NA	1	NA	NA	NA	NA
670	86	NA	1	NA	NA	NA	NA	NA	NA	NA	NA	NA
671	87	NA	NA	NA	NA	NA	NA	NA	1	NA	NA	NA
672	87	NA	NA	NA	NA	NA	NA	NA	1	NA	NA	NA
673	87	NA	NA	NA	NA	NA	NA	NA	1	NA	NA	NA
674	87	NA	NA	NA	NA	NA	NA	NA	1	NA	NA	NA
675	87	NA	NA	NA	NA	NA	NA	NA	1	NA	NA	NA
676	87	1	NA	NA	NA	NA	NA	NA	NA	NA	NA	NA
677	87	NA	NA	1	NA	NA	NA	NA	NA	NA	NA	NA
678	87	NA	NA	1	NA	NA	NA	NA	NA	NA	NA	NA
679	87	NA	NA	1	NA	NA	NA	NA	NA	NA	NA	NA
680	87	NA	NA	NA	NA	NA	1	NA	NA	NA	NA	NA
681	87	NA	NA	NA	NA	NA	1	NA	NA	NA	NA	NA
682	87	NA	NA	NA	NA	NA	NA	NA	NA	NA	NA	1
683	87	NA	NA	NA	NA	NA	NA	NA	NA	NA	NA	1
684	87	1	NA	NA	NA	NA	NA	NA	NA	NA	NA	NA
685	87	NA	NA	NA	NA	NA	1	NA	NA	NA	NA	NA
686	87	NA	NA	NA	NA	NA	1	NA	NA	NA	NA	NA
687	87	NA	NA	NA	NA	NA	1	NA	NA	NA	NA	NA
688	87	NA	NA	NA	NA	NA	1	NA	NA	NA	NA	NA
689	87	1	NA	NA	NA	NA	NA	NA	NA	NA	NA	NA
690	88	1	NA	NA	NA	NA	NA	NA	NA	NA	NA	NA
691	88	NA	NA	1	NA	NA	NA	NA	NA	NA	NA	NA
692	88	NA	NA	1	NA	NA	NA	NA	NA	NA	NA	NA
693	88	NA	NA	NA	NA	NA	1	NA	NA	NA	NA	NA
694	88	NA	NA	NA	NA	NA	1	NA	NA	NA	NA	NA
695	88	NA	NA	NA	NA	NA	1	NA	NA	NA	NA	NA
696	88	NA	NA	NA	NA	NA	NA	1	NA	NA	NA	NA
697	89	NA	NA	NA	NA	NA	NA	NA	1	NA	NA	NA
698	89	NA	NA	NA	NA	NA	NA	NA	1	NA	NA	NA
699	89	NA	NA	1	NA	NA	NA	NA	NA	NA	NA	NA
700	89	NA	NA	NA	NA	NA	NA	NA	NA	NA	NA	1
701	89	NA	NA	NA	NA	NA	1	NA	NA	NA	NA	NA
702	89	NA	NA	NA	NA	NA	1	NA	NA	NA	NA	NA
703	89	1	NA	NA	NA	NA	NA	NA	NA	NA	NA	NA
704	90	1	NA	NA	NA	NA	NA	NA	NA	NA	NA	NA
705	90	NA	NA	1	NA	NA	NA	NA	NA	NA	NA	NA
706	90	NA	NA	1	NA	NA	NA	NA	NA	NA	NA	NA
707	90	NA	NA	1	NA	NA	NA	NA	NA	NA	NA	NA
708	90	NA	NA	1	NA	NA	NA	NA	NA	NA	NA	NA
709	91	NA	NA	NA	NA	NA	NA	NA	1	NA	NA	NA
710	91	NA	NA	NA	NA	NA	1	NA	NA	NA	NA	NA
711	92	NA	NA	1	NA	NA	NA	NA	NA	NA	NA	NA
712	92	NA	NA	1	NA	NA	NA	NA	NA	NA	NA	NA
713	93	NA	NA	NA	NA	NA	NA	NA	1	NA	NA	NA
714	94	NA	NA	1	NA	NA	NA	NA	NA	NA	NA	NA
715	94	NA	NA	1	NA	NA	NA	NA	NA	NA	NA	NA
