## Supplementary material for "Antimicrobial peptides do not directly contribute to aging in *Drosophila*, but improve lifespan by preventing dysbiosis": File S5: survoutput_sexsplit.csv

Dummy	Sort	Gtype	Date	Sex	records	n.max	n.start	events	*rmean	*se(rmean)	median	0.95LCL	0.95UCL
strata(Gtype)	1	iso	13.08.21	f	20	20	20	17	78.76973684	2.727927535	82	80	87
strata(Gtype)	1	iso	18.02.22	f	20	20	20	20	82.3	0.707460246	83	82	87
strata(Gtype)	1	iso	20.08.21	f	20	20	20	20	81.6	1.379130161	84	82	87
strata(Gtype)	1	iso	29.07.21	f	20	20	20	19	77.94736842	3.087346784	83	83	88
strata(Gtype)	1	iso	13.08.21	m	20	20	20	20	75.4	1.418449858	77	73	80
strata(Gtype)	1	iso	18.02.22	m	20	20	20	19	77.68421053	1.341955888	80	77	82
strata(Gtype)	1	iso	20.08.21	m	20	20	20	20	72.05	2.256629123	73	70	80
strata(Gtype)	1	iso	29.07.21	m	20	20	20	20	77.55	1.572378771	79.5	78	83
strata(Gtype)	j.	GrD	06.11.21	f	20	20	20	20	74.05	1.502456322	75	72	79
strata(Gtype)	j.	GrD	10.11.21	f	20	20	20	20	68.5	2.448979379	72	68	75
strata(Gtype)	j.	GrD	13.08.21	f	20	20	20	20	74.45	2.04630765	76	73	80
strata(Gtype)	j.	GrD	06.11.21	m	20	20	20	19	64.57894737	0.543487199	65	65	65
strata(Gtype)	j.	GrD	10.11.21	m	20	20	20	20	61.1	1.174521179	61	61	63
strata(Gtype)	j.	GrD	13.08.21	m	20	20	20	20	73.65	3.799522996	77	75	84
strata(Gtype)	c.	GrC	13.08.21	f	20	20	20	20	75.6	0.609918027	75	73	77
strata(Gtype)	c.	GrC	20.08.21	f	20	20	20	20	75.45	1.863430975	80	73	80
strata(Gtype)	c.	GrC	29.07.21	f	20	20	20	20	79.9	0.969278082	81	81	83
strata(Gtype)	c.	GrC	13.08.21	m	20	20	20	20	67.75	1.043731287	66	66	NA
strata(Gtype)	c.	GrC	20.08.21	m	20	20	20	20	73.6	1.192476415	74	70	77
strata(Gtype)	c.	GrC	29.07.21	m	20	20	20	20	76.75	1.254741009	78	74	81
strata(Gtype)	f.	GrBC	13.08.21	f	20	20	20	18	79.5	1.499485508	81	80	84
strata(Gtype)	f.	GrBC	20.08.21	f	20	20	20	20	75.5	3.110868046	80	73	82
strata(Gtype)	f.	GrBC	29.07.21	f	20	20	20	20	79.1	1.557080602	81	78	83
strata(Gtype)	f.	GrBC	13.08.21	m	20	20	20	20	61.5	4.215151243	66	56	75
strata(Gtype)	f.	GrBC	20.08.21	m	20	20	20	20	65.5	3.134884368	66	63	77
strata(Gtype)	f.	GrBC	29.07.21	m	20	20	20	20	73.4	2.365797963	75	71	83
strata(Gtype)	b.	GrB	13.08.21	f	20	20	20	20	76.25	2.228087745	81	73	87
strata(Gtype)	b.	GrB	20.08.21	f	20	20	20	20	69.8	2.221035794	73	70	73
strata(Gtype)	b.	GrB	29.07.21	f	20	20	20	20	73.2	2.088779548	74	69	81
strata(Gtype)	b.	GrB	13.08.21	m	20	20	20	20	79.15	2.052163493	82	80	87
strata(Gtype)	b.	GrB	20.08.21	m	20	20	20	20	68.65	2.097945424	71.5	66	75
strata(Gtype)	b.	GrB	29.07.21	m	20	20	20	20	79	2.681417536	84	81	90
strata(Gtype)	e.	GrAC	13.08.21	f	20	20	20	20	79.75	0.830286095	80	80	82
strata(Gtype)	e.	GrAC	20.08.21	f	20	20	20	19	80.31578947	0.640518452	82	80	82
strata(Gtype)	e.	GrAC	29.07.21	f	20	20	20	20	81.1	0.62809235	82	81	83
strata(Gtype)	e.	GrAC	13.08.21	m	20	20	20	20	75.85	1.909548376	78.5	75	82
strata(Gtype)	e.	GrAC	20.08.21	m	20	20	20	20	79.65	1.423507991	82	80	87
strata(Gtype)	e.	GrAC	29.07.21	m	20	20	20	20	79.6	1.223519514	81	78	85
strata(Gtype)	d.	GrAB	13.08.21	f	20	20	20	20	69.55	3.638320354	75	59	84
strata(Gtype)	d.	GrAB	20.08.21	f	20	20	20	19	76.34444444	1.889189065	77	77	84
strata(Gtype)	d.	GrAB	29.07.21	f	20	20	20	19	77.84210526	1.797602524	81	78	83
strata(Gtype)	d.	GrAB	13.08.21	m	20	20	20	20	58.4	3.267567903	59.5	54	68
strata(Gtype)	d.	GrAB	20.08.21	m	20	20	20	20	57.6	1.331164903	59	59	59
strata(Gtype)	d.	GrAB	29.07.21	m	15	15	15	15	64	2.326657116	67	60	71
strata(Gtype)	a.	GrA	06.11.21	f	20	20	20	20	77.4	3.419356665	83	79	NA
strata(Gtype)	a.	GrA	10.11.21	f	20	20	20	20	76.45	2.539168171	82	77	82
strata(Gtype)	a.	GrA	18.02.22	f	20	20	20	19	80.31578947	1.65944394	84	80	89
strata(Gtype)	a.	GrA	06.11.21	m	20	20	20	20	65.9	1.598280326	65	65	67
strata(Gtype)	a.	GrA	10.11.21	m	20	20	20	20	60.7	3.010896876	65.5	61	68
strata(Gtype)	a.	GrA	18.02.22	m	20	20	20	20	65.2	2.045238372	66	66	68
strata(Gtype)	i.	AMP14	06.11.21	f	20	20	20	20	61.2	2.702406335	65	65	65
strata(Gtype)	i.	AMP14	10.11.21	f	20	20	20	20	59.9	3.047047752	61	61	68
strata(Gtype)	i.	AMP14	20.08.21	f	20	20	20	20	67.5	4.187182824	73	70	80
strata(Gtype)	i.	AMP14	29.07.21	f	15	15	15	15	46.73333333	3.363155485	50	43	53
strata(Gtype)	i.	AMP14	06.11.21	m	20	20	20	20	58.55	1.559607322	61	54	NA
strata(Gtype)	i.	AMP14	10.11.21	m	20	20	20	20	57	1.565247584	61	58	61
strata(Gtype)	i.	AMP14	20.08.21	m	20	20	20	20	57.55	1.348100516	59	59	59
strata(Gtype)	i.	AMP14	29.07.21	m	20	20	20	20	49.05	1.67402957	51.5	48	53
strata(Gtype)	h.	AMP10	06.11.21	f	20	20	20	20	61.7	1.354806259	65	60	65
strata(Gtype)	h.	AMP10	07.07.19	f	21	21	21	18	78.05555556	1.702344466	80	73	85
strata(Gtype)	h.	AMP10	10.11.21	f	20	20	20	20	63.15	1.973923757	66.5	63	68
strata(Gtype)	h.	AMP10	06.11.21	m	20	20	20	20	59.65	1.589457455	63.5	56	NA
strata(Gtype)	h.	AMP10	07.07.19	m	20	20	20	10	64.7	3.092086674	61.5	57	NA
strata(Gtype)	h.	AMP10	10.11.21	m	20	20	20	20	53.75	2.281309931	58	54	61
strata(Gtype)	g.	AMP_DADAMD;A	05.11.17	f	30	30	30	5	76.13333333	3.91740655	NA	NA	NA
strata(Gtype)	g.	AMP_DADAMD;A	05-11-2017-b	f	29	29	29	2	82.79310345	1.695892296	NA	NA	NA
strata(Gtype)	g.	AMP_DADAMD;A	16.07.18	f	20	20	20	20	81.15	1.315817237	84	81	NA
strata(Gtype)	g.	AMP_DADAMD;A	05.11.17	m	30	30	30	14	75.62068966	3.08246307	NA	79	NA
strata(Gtype)	g.	AMP_DADAMD;A	05-11-2017-b	m	30	30	30	12	75.23333333	3.231333861	NA	79	NA
strata(Gtype)	g.	AMP_DADAMD;A	16.07.18	m	20	20	20	20	76.2	2.690353137	76	74	87
