## Supplementary material for "Antimicrobial peptides do not directly contribute to aging in *Drosophila*, but improve lifespan by preventing dysbiosis": File S5: 4females.csv

	Life	1. iso	h. AMP10	i. AMP14	j. Rel
1	4	NA	NA	NA	1
2	4	NA	NA	NA	1
3	4	NA	1	NA	NA
4	7	NA	NA	NA	1
5	9	NA	1	NA	NA
6	12	NA	1	NA	NA
7	12	NA	1	NA	NA
8	14	NA	NA	NA	1
9	15	NA	NA	NA	1
10	15	NA	NA	NA	1
11	18	NA	NA	NA	1
12	19	NA	NA	NA	1
13	22	NA	NA	NA	1
14	25	NA	NA	1	NA
15	28	NA	NA	NA	1
16	28	NA	NA	NA	1
17	31	NA	NA	NA	1
18	31	NA	NA	NA	1
19	32	NA	NA	NA	1
20	33	NA	NA	NA	1
21	33	NA	NA	NA	1
22	35	NA	NA	NA	1
23	35	NA	NA	NA	1
24	35	NA	NA	NA	1
25	35	NA	NA	NA	1
26	35	NA	1	NA	NA
27	36	NA	NA	NA	1
28	36	NA	NA	NA	1
29	36	NA	NA	NA	1
30	37	NA	NA	NA	1
31	37	NA	NA	NA	1
32	37	NA	NA	NA	1
33	37	NA	1	NA	NA
34	37	NA	0	NA	NA
35	37	NA	0	NA	NA
36	37	NA	0	NA	NA
37	37	NA	0	NA	NA
38	37	NA	0	NA	NA
39	37	NA	0	NA	NA
40	37	NA	0	NA	NA
41	37	NA	0	NA	NA
42	37	NA	0	NA	NA
43	37	NA	0	NA	NA
44	37	NA	0	NA	NA
45	37	NA	0	NA	NA
46	37	NA	0	NA	NA
47	37	NA	0	NA	NA
48	37	NA	0	NA	NA
49	37	NA	0	NA	NA
50	37	NA	0	NA	NA
51	37	NA	0	NA	NA
52	38	NA	NA	NA	1
53	38	NA	NA	NA	1
54	39	NA	NA	NA	1
55	39	NA	NA	NA	1
56	39	NA	NA	NA	1
57	39	NA	NA	NA	1
58	39	NA	NA	NA	1
59	40	NA	NA	NA	1
60	40	NA	NA	NA	1
61	40	NA	NA	NA	1
62	40	NA	NA	NA	1
63	40	NA	NA	1	NA
64	40	1	NA	NA	NA
65	42	NA	NA	NA	1
66	42	NA	NA	1	NA
67	42	NA	NA	1	NA
68	42	NA	1	NA	NA
69	43	NA	NA	NA	1
70	43	NA	NA	NA	1
71	43	NA	NA	NA	1
72	43	NA	NA	NA	1
73	44	NA	NA	NA	1
74	44	NA	NA	NA	1
75	44	NA	NA	1	NA
76	47	NA	NA	NA	1
77	47	NA	NA	NA	1
78	47	NA	NA	NA	1
79	47	NA	NA	1	NA
80	47	NA	NA	1	NA
81	49	NA	NA	NA	1
82	49	NA	NA	NA	1
83	49	NA	NA	NA	1
84	49	NA	NA	NA	1
85	49	1	NA	NA	NA
86	49	NA	0	NA	NA
87	49	NA	0	NA	NA
88	49	NA	0	NA	NA
89	49	NA	0	NA	NA
90	49	NA	0	NA	NA
91	49	NA	0	NA	NA
92	49	NA	0	NA	NA
93	49	NA	0	NA	NA
94	49	NA	0	NA	NA
95	49	NA	0	NA	NA
96	49	NA	0	NA	NA
97	49	NA	0	NA	NA
98	49	NA	0	NA	NA
99	49	NA	0	NA	NA
100	49	NA	0	NA	NA
101	50	NA	NA	NA	1
102	50	NA	NA	NA	1
103	51	NA	NA	NA	1
104	51	NA	NA	NA	1
105	51	NA	NA	NA	1
106	51	1	NA	NA	NA
107	51	1	NA	NA	NA
108	53	NA	NA	1	NA
109	54	NA	NA	NA	1
110	54	NA	NA	1	NA
111	54	NA	NA	0	NA
112	56	NA	NA	0	NA
113	56	NA	NA	1	NA
114	56	NA	NA	1	NA
115	56	NA	NA	1	NA
116	57	NA	NA	NA	1
117	57	NA	NA	1	NA
118	57	NA	NA	1	NA
119	58	NA	NA	1	NA
120	58	NA	NA	1	NA
121	58	1	NA	NA	NA
122	59	NA	NA	1	NA
123	59	NA	1	NA	NA
124	60	NA	NA	0	NA
125	60	NA	NA	0	NA
126	60	NA	NA	1	NA
127	61	NA	NA	NA	1
128	61	NA	NA	NA	1
129	61	0	NA	NA	NA
130	63	NA	NA	1	NA
131	63	NA	NA	1	NA
132	63	NA	NA	1	NA
133	63	NA	NA	1	NA
134	65	NA	NA	1	NA
135	66	NA	NA	1	NA
136	66	NA	NA	1	NA
137	66	NA	1	NA	NA
138	68	NA	NA	1	NA
139	68	NA	NA	1	NA
140	68	NA	NA	1	NA
141	68	NA	NA	1	NA
142	68	NA	1	NA	NA
143	68	NA	1	NA	NA
144	70	NA	NA	1	NA
145	70	NA	NA	1	NA
146	71	NA	1	NA	NA
147	71	NA	1	NA	NA
148	72	NA	NA	1	NA
149	72	NA	NA	1	NA
150	72	NA	NA	1	NA
151	72	NA	NA	1	NA
152	73	NA	NA	1	NA
153	73	NA	NA	1	NA
154	73	1	NA	NA	NA
155	73	NA	1	NA	NA
156	73	NA	1	NA	NA
157	73	NA	1	NA	NA
158	73	NA	1	NA	NA
159	73	NA	1	NA	NA
160	74	NA	1	NA	NA
161	75	NA	NA	1	NA
162	77	NA	NA	1	NA
163	77	NA	NA	1	NA
164	77	1	NA	NA	NA
165	78	NA	NA	1	NA
166	78	NA	NA	1	NA
167	78	NA	1	NA	NA
168	78	NA	1	NA	NA
169	78	NA	1	NA	NA
170	78	NA	1	NA	NA
171	78	NA	1	NA	NA
172	79	1	NA	NA	NA
173	79	1	NA	NA	NA
174	79	1	NA	NA	NA
175	80	NA	NA	1	NA
176	80	NA	NA	1	NA
177	80	NA	NA	1	NA
178	80	1	NA	NA	NA
179	80	1	NA	NA	NA
180	80	1	NA	NA	NA
181	80	NA	1	NA	NA
182	80	NA	1	NA	NA
183	81	1	NA	NA	NA
184	81	1	NA	NA	NA
185	82	NA	NA	1	NA
186	82	NA	NA	1	NA
187	82	NA	NA	1	NA
188	82	NA	NA	1	NA
189	82	1	NA	NA	NA
190	82	1	NA	NA	NA
191	82	NA	1	NA	NA
192	84	NA	NA	1	NA
193	84	NA	NA	1	NA
194	84	1	NA	NA	NA
195	84	1	NA	NA	NA
196	84	1	NA	NA	NA
197	84	1	NA	NA	NA
198	84	1	NA	NA	NA
199	84	1	NA	NA	NA
200	84	1	NA	NA	NA
201	84	1	NA	NA	NA
202	85	NA	NA	1	NA
203	85	1	NA	NA	NA
204	85	1	NA	NA	NA
205	85	1	NA	NA	NA
206	86	1	NA	NA	NA
207	86	1	NA	NA	NA
208	86	1	NA	NA	NA
209	86	1	NA	NA	NA
210	86	1	NA	NA	NA
211	87	NA	NA	1	NA
212	87	1	NA	NA	NA
213	87	1	NA	NA	NA
214	87	1	NA	NA	NA
215	87	1	NA	NA	NA
216	87	1	NA	NA	NA
217	88	1	NA	NA	NA
218	88	1	NA	NA	NA
219	88	1	NA	NA	NA
220	88	1	NA	NA	NA
221	89	1	NA	NA	NA
222	89	1	NA	NA	NA
223	89	1	NA	NA	NA
224	89	1	NA	NA	NA
225	89	1	NA	NA	NA
226	89	1	NA	NA	NA
227	89	1	NA	NA	NA
228	89	1	NA	NA	NA
229	89	1	NA	NA	NA
230	91	1	NA	NA	NA
231	91	1	NA	NA	NA
232	92	1	NA	NA	NA
233	92	1	NA	NA	NA
234	92	1	NA	NA	NA
235	93	1	NA	NA	NA
236	94	1	NA	NA	NA
237	103	1	NA	NA	NA
