## Supplementary material for "Antimicrobial peptides do not directly contribute to aging in *Drosophila*, but improve lifespan by preventing dysbiosis": File S5: 4males.csv

	Life	1. iso	h. AMP10	i. AMP14	j. Rel
1	5	NA	NA	1	NA
2	5	NA	1	NA	NA
3	9	NA	1	NA	NA
4	11	NA	NA	1	NA
5	15	NA	NA	NA	1
6	18	NA	NA	NA	1
7	22	NA	NA	NA	1
8	23	NA	NA	NA	1
9	25	NA	NA	NA	1
10	28	NA	NA	NA	0
11	28	NA	NA	NA	0
12	28	NA	NA	NA	0
13	29	NA	NA	NA	0
14	29	NA	NA	NA	0
15	29	NA	NA	NA	0
16	29	NA	NA	0	NA
17	29	NA	NA	0	NA
18	29	0	NA	NA	NA
19	30	NA	NA	NA	1
20	30	NA	NA	NA	1
21	30	NA	NA	NA	1
22	31	NA	NA	NA	1
23	31	NA	NA	NA	1
24	32	NA	NA	NA	1
25	32	NA	NA	NA	1
26	32	NA	NA	NA	1
27	35	NA	NA	NA	1
28	36	NA	NA	NA	1
29	36	NA	NA	NA	1
30	37	NA	NA	NA	0
31	37	NA	NA	NA	0
32	37	NA	NA	NA	1
33	37	NA	NA	NA	1
34	37	NA	NA	NA	1
35	37	NA	NA	NA	1
36	37	NA	0	NA	NA
37	37	NA	0	NA	NA
38	37	NA	0	NA	NA
39	37	NA	0	NA	NA
40	37	NA	0	NA	NA
41	37	NA	0	NA	NA
42	37	NA	0	NA	NA
43	37	NA	0	NA	NA
44	37	NA	0	NA	NA
45	37	NA	0	NA	NA
46	37	NA	0	NA	NA
47	37	NA	0	NA	NA
48	37	NA	0	NA	NA
49	37	NA	0	NA	NA
50	37	NA	0	NA	NA
51	37	NA	0	NA	NA
52	37	NA	0	NA	NA
53	37	NA	0	NA	NA
54	37	NA	0	NA	NA
55	38	NA	NA	NA	1
56	39	NA	NA	NA	1
57	39	NA	NA	NA	1
58	39	NA	NA	NA	1
59	39	NA	NA	NA	1
60	40	NA	NA	NA	1
61	40	NA	NA	NA	0
62	40	NA	NA	NA	1
63	40	NA	NA	0	NA
64	40	NA	NA	0	NA
65	40	0	NA	NA	NA
66	42	NA	NA	NA	1
67	42	NA	NA	NA	1
68	42	NA	NA	NA	1
69	42	NA	NA	1	NA
70	42	NA	NA	1	NA
71	44	NA	NA	1	NA
72	45	NA	NA	NA	1
73	47	NA	NA	NA	1
74	47	NA	NA	NA	1
75	49	NA	NA	NA	1
76	49	NA	NA	NA	1
77	49	NA	NA	NA	1
78	49	NA	0	NA	NA
79	49	NA	0	NA	NA
80	49	NA	0	NA	NA
81	49	NA	0	NA	NA
82	49	NA	0	NA	NA
83	49	NA	0	NA	NA
84	49	NA	0	NA	NA
85	49	NA	0	NA	NA
86	49	NA	0	NA	NA
87	49	NA	0	NA	NA
88	49	NA	0	NA	NA
89	49	NA	0	NA	NA
90	49	NA	0	NA	NA
91	49	NA	0	NA	NA
92	49	NA	0	NA	NA
93	49	NA	0	NA	NA
94	49	NA	0	NA	NA
95	49	NA	0	NA	NA
96	49	NA	0	NA	NA
97	49	NA	0	NA	NA
98	50	NA	NA	NA	1
99	50	NA	NA	NA	1
100	50	NA	NA	NA	1
101	50	NA	NA	NA	1
102	51	0	NA	NA	NA
103	52	NA	NA	NA	1
104	54	NA	NA	NA	1
105	54	NA	NA	NA	1
106	54	NA	NA	1	NA
107	54	NA	1	NA	NA
108	57	NA	NA	NA	1
109	57	NA	NA	NA	1
110	57	NA	NA	NA	1
111	57	NA	1	NA	NA
112	58	NA	NA	NA	1
113	58	NA	NA	NA	1
114	58	NA	NA	0	NA
115	58	NA	NA	0	NA
116	58	NA	NA	1	NA
117	58	0	NA	NA	NA
118	60	NA	NA	1	NA
119	60	NA	NA	0	NA
120	60	NA	NA	1	NA
121	61	NA	NA	NA	1
122	61	NA	NA	NA	1
123	61	NA	NA	NA	1
124	61	NA	NA	1	NA
125	61	NA	NA	0	NA
126	61	NA	NA	0	NA
127	61	NA	NA	1	NA
128	61	0	NA	NA	NA
129	63	NA	NA	1	NA
130	63	NA	NA	1	NA
131	63	NA	NA	1	NA
132	63	0	NA	NA	NA
133	63	1	NA	NA	NA
134	64	NA	NA	1	NA
135	64	NA	1	NA	NA
136	64	NA	1	NA	NA
137	65	NA	NA	1	NA
138	65	NA	NA	1	NA
139	65	NA	NA	1	NA
140	65	NA	NA	1	NA
141	65	NA	NA	1	NA
142	65	NA	NA	1	NA
143	65	NA	NA	1	NA
144	65	NA	NA	1	NA
145	65	NA	NA	1	NA
146	65	NA	NA	1	NA
147	65	1	NA	NA	NA
148	66	NA	1	NA	NA
149	68	NA	NA	NA	1
150	68	1	NA	NA	NA
151	68	1	NA	NA	NA
152	68	1	NA	NA	NA
153	68	1	NA	NA	NA
154	68	NA	1	NA	NA
155	68	NA	1	NA	NA
156	70	NA	NA	1	NA
157	70	1	NA	NA	NA
158	70	1	NA	NA	NA
159	70	1	NA	NA	NA
160	71	NA	NA	1	NA
161	71	NA	NA	1	NA
162	71	1	NA	NA	NA
163	71	NA	1	NA	NA
164	71	NA	1	NA	NA
165	71	NA	1	NA	NA
166	71	NA	1	NA	NA
167	71	NA	1	NA	NA
168	71	NA	1	NA	NA
169	71	NA	1	NA	NA
170	71	NA	1	NA	NA
171	71	NA	1	NA	NA
172	71	NA	1	NA	NA
173	72	NA	NA	1	NA
174	72	NA	NA	1	NA
175	72	NA	NA	1	NA
176	72	1	NA	NA	NA
177	72	1	NA	NA	NA
178	72	1	NA	NA	NA
179	72	1	NA	NA	NA
180	72	1	NA	NA	NA
181	72	1	NA	NA	NA
182	73	NA	NA	1	NA
183	73	1	NA	NA	NA
184	73	1	NA	NA	NA
185	73	1	NA	NA	NA
186	73	NA	1	NA	NA
187	73	NA	1	NA	NA
188	74	1	NA	NA	NA
189	74	1	NA	NA	NA
190	75	NA	NA	1	NA
191	75	NA	NA	1	NA
192	75	1	NA	NA	NA
193	75	1	NA	NA	NA
194	75	1	NA	NA	NA
195	75	1	NA	NA	NA
196	75	1	NA	NA	NA
197	77	NA	NA	1	NA
198	77	NA	NA	1	NA
199	77	NA	NA	1	NA
200	77	NA	NA	1	NA
201	77	1	NA	NA	NA
202	77	1	NA	NA	NA
203	77	1	NA	NA	NA
204	77	1	NA	NA	NA
205	77	1	NA	NA	NA
206	77	1	NA	NA	NA
207	77	1	NA	NA	NA
208	77	1	NA	NA	NA
209	78	NA	NA	1	NA
210	78	NA	NA	1	NA
211	78	NA	NA	1	NA
212	78	1	NA	NA	NA
213	78	1	NA	NA	NA
214	79	1	NA	NA	NA
215	80	NA	NA	1	NA
216	80	NA	NA	1	NA
217	80	NA	NA	1	NA
218	80	NA	NA	1	NA
219	80	1	NA	NA	NA
220	80	1	NA	NA	NA
221	81	1	NA	NA	NA
222	82	NA	NA	1	NA
223	82	NA	NA	1	NA
224	82	1	NA	NA	NA
225	82	1	NA	NA	NA
226	82	1	NA	NA	NA
227	82	1	NA	NA	NA
228	84	NA	NA	1	NA
229	84	NA	NA	1	NA
230	84	1	NA	NA	NA
231	85	NA	NA	1	NA
232	85	1	NA	NA	NA
233	85	1	NA	NA	NA
234	85	1	NA	NA	NA
235	85	1	NA	NA	NA
236	85	1	NA	NA	NA
237	85	1	NA	NA	NA
238	87	NA	NA	1	NA
239	87	1	NA	NA	NA
240	87	1	NA	NA	NA
241	88	1	NA	NA	NA
