## Supplementary material for "Antimicrobial peptides do not directly contribute to aging in *Drosophila*, but improve lifespan by preventing dysbiosis": File S5: Cox_ABX_mf.xls

### Sheet: LongevityMales22C
Genotype	Time dead	Time2	Censored	Sex	Experiment	Note
1. iso	29	29	0	m	19-12-2021	cens						Time2: hours/days alive, and corrected for if censored
1. iso	40	40	0	m	19-12-2021	cens						Censored (aka Status): 1 = no, 0 = yes
1. iso	71	71	1	m	19-12-2021							For flies lost unrelated to the experimental procedures (e.g. flew out of the vial), you should enter it as censored, and manually adjust the "Censored" column for that row, with the timepoint at which it was lost.
1. iso	73	73	1	m	19-12-2021
1. iso	73	73	1	m	19-12-2021
1. iso	73	73	1	m	19-12-2021
1. iso	74	74	1	m	19-12-2021
1. iso	75	75	1	m	19-12-2021							For my R code, I've found it works better to read a .csv file than a table file, so I always just Save As .csv when I want to analyze my data.
1. iso	78	78	1	m	19-12-2021
1. iso	78	78	1	m	19-12-2021
1. iso	82	82	1	m	19-12-2021
1. iso	82	82	1	m	19-12-2021							I would "Clear Contents" of any cells not being used for the experiment, to make R less confused, but there's a line of code where you specify the number of columns and rows you want to use anyways, so you don't absolutely have to.
1. iso	85	85	1	m	19-12-2021
1. iso	85	85	1	m	19-12-2021
1. iso	85	85	1	m	19-12-2021
1. iso	85	85	1	m	19-12-2021
1. iso	85	85	1	m	19-12-2021
1. iso	85	85	1	m	19-12-2021
1. iso	87	87	1	m	19-12-2021
1. iso	87	87	1	m	19-12-2021
h. AMP10	5	5	1	m	19-12-2021
h. AMP10	54	54	1	m	19-12-2021
h. AMP10	57	57	1	m	19-12-2021
h. AMP10	64	64	1	m	19-12-2021
h. AMP10	64	64	1	m	19-12-2021
h. AMP10	66	66	1	m	19-12-2021
h. AMP10	68	68	1	m	19-12-2021
h. AMP10	68	68	1	m	19-12-2021
h. AMP10	71	71	1	m	19-12-2021
h. AMP10	71	71	1	m	19-12-2021
h. AMP10	71	71	1	m	19-12-2021
h. AMP10	71	71	1	m	19-12-2021
h. AMP10	71	71	1	m	19-12-2021
h. AMP10	71	71	1	m	19-12-2021
h. AMP10	71	71	1	m	19-12-2021
h. AMP10	71	71	1	m	19-12-2021
h. AMP10	71	71	1	m	19-12-2021
h. AMP10	71	71	1	m	19-12-2021
h. AMP10	73	73	1	m	19-12-2021
h. AMP10	73	73	1	m	19-12-2021
i. AMP14	5	5	1	m	19-12-2021
i. AMP14	11	11	1	m	19-12-2021
i. AMP14	29	29	0	m	19-12-2021	cens
i. AMP14	29	29	0	m	19-12-2021	cens
i. AMP14	40	40	0	m	19-12-2021	cens, video confirmed
i. AMP14	40	40	0	m	19-12-2021	cens, video confirmed
i. AMP14	60	60	1	m	19-12-2021
i. AMP14	61	61	1	m	19-12-2021
i. AMP14	64	64	1	m	19-12-2021
i. AMP14	71	71	1	m	19-12-2021
i. AMP14	71	71	1	m	19-12-2021
i. AMP14	73	73	1	m	19-12-2021
i. AMP14	75	75	1	m	19-12-2021
i. AMP14	78	78	1	m	19-12-2021
i. AMP14	78	78	1	m	19-12-2021
i. AMP14	78	78	1	m	19-12-2021
i. AMP14	80	80	1	m	19-12-2021
i. AMP14	82	82	1	m	19-12-2021
i. AMP14	85	85	1	m	19-12-2021
i. AMP14	87	87	1	m	19-12-2021
j. Rel	15	15	1	m	19-12-2021
j. Rel	22	22	1	m	19-12-2021
j. Rel	29	29	0	m	19-12-2021	cens
j. Rel	29	29	0	m	19-12-2021	cens
j. Rel	29	29	0	m	19-12-2021	cens
j. Rel	31	31	1	m	19-12-2021
j. Rel	31	31	1	m	19-12-2021
j. Rel	36	36	1	m	19-12-2021
j. Rel	36	36	1	m	19-12-2021
j. Rel	38	38	1	m	19-12-2021
j. Rel	40	40	1	m	19-12-2021
j. Rel	45	45	1	m	19-12-2021
j. Rel	50	50	1	m	19-12-2021
j. Rel	50	50	1	m	19-12-2021
j. Rel	50	50	1	m	19-12-2021
j. Rel	50	50	1	m	19-12-2021
j. Rel	52	52	1	m	19-12-2021
j. Rel	57	57	1	m	19-12-2021
j. Rel	57	57	1	m	19-12-2021
j. Rel	57	57	1	m	19-12-2021
1. iso	73	73	1	f	19-12-2021
1. iso	80	80	1	f	19-12-2021
1. iso	80	80	1	f	19-12-2021
1. iso	82	82	1	f	19-12-2021
1. iso	82	82	1	f	19-12-2021
1. iso	85	85	1	f	19-12-2021
1. iso	85	85	1	f	19-12-2021
1. iso	85	85	1	f	19-12-2021
1. iso	87	87	1	f	19-12-2021
1. iso	87	87	1	f	19-12-2021
1. iso	87	87	1	f	19-12-2021
1. iso	87	87	1	f	19-12-2021
1. iso	87	87	1	f	19-12-2021
1. iso		87	0	f	19-12-2021
1. iso		87	0	f	19-12-2021
1. iso		87	0	f	19-12-2021
1. iso		87	0	f	19-12-2021
1. iso		87	0	f	19-12-2021
1. iso		87	0	f	19-12-2021
1. iso		87	0	f	19-12-2021
h. AMP10	59	59	1	f	19-12-2021
h. AMP10	66	66	1	f	19-12-2021
h. AMP10	68	68	1	f	19-12-2021
h. AMP10	68	68	1	f	19-12-2021
h. AMP10	71	71	1	f	19-12-2021
h. AMP10	71	71	1	f	19-12-2021
h. AMP10	73	73	1	f	19-12-2021
h. AMP10	73	73	1	f	19-12-2021
h. AMP10	73	73	1	f	19-12-2021
h. AMP10	73	73	1	f	19-12-2021
h. AMP10	73	73	1	f	19-12-2021
h. AMP10	74	74	1	f	19-12-2021
h. AMP10	78	78	1	f	19-12-2021
h. AMP10	78	78	1	f	19-12-2021
h. AMP10	78	78	1	f	19-12-2021
h. AMP10	78	78	1	f	19-12-2021
h. AMP10	78	78	1	f	19-12-2021
h. AMP10	80	80	1	f	19-12-2021
h. AMP10	80	80	1	f	19-12-2021
h. AMP10	82	82	1	f	19-12-2021
i. AMP14	47	47	1	f	19-12-2021
i. AMP14	57	57	1	f	19-12-2021
i. AMP14	57	57	1	f	19-12-2021
i. AMP14	59	59	1	f	19-12-2021
i. AMP14	60	60	0	f	19-12-2021	cens
i. AMP14	60	60	0	f	19-12-2021	cens
i. AMP14	66	66	1	f	19-12-2021
i. AMP14	66	66	1	f	19-12-2021
i. AMP14	73	73	1	f	19-12-2021
i. AMP14	73	73	1	f	19-12-2021
i. AMP14	75	75	1	f	19-12-2021
i. AMP14	78	78	1	f	19-12-2021
i. AMP14	78	78	1	f	19-12-2021
i. AMP14	80	80	1	f	19-12-2021
i. AMP14	82	82	1	f	19-12-2021
i. AMP14	85	85	1	f	19-12-2021
i. AMP14	87	87	1	f	19-12-2021
j. Rel	15	15	1	f	19-12-2021
j. Rel	15	15	1	f	19-12-2021
j. Rel	19	19	1	f	19-12-2021
j. Rel	22	22	1	f	19-12-2021
j. Rel	31	31	1	f	19-12-2021
j. Rel	31	31	1	f	19-12-2021
j. Rel	36	36	1	f	19-12-2021
j. Rel	36	36	1	f	19-12-2021
j. Rel	36	36	1	f	19-12-2021
j. Rel	38	38	1	f	19-12-2021
j. Rel	38	38	1	f	19-12-2021
j. Rel	43	43	1	f	19-12-2021
j. Rel	43	43	1	f	19-12-2021
j. Rel	43	43	1	f	19-12-2021
j. Rel	43	43	1	f	19-12-2021
j. Rel	47	47	1	f	19-12-2021
j. Rel	47	47	1	f	19-12-2021
j. Rel	50	50	1	f	19-12-2021
j. Rel	50	50	1	f	19-12-2021
j. Rel	57	57	1	f	19-12-2021
1. iso		49	0	m	26-01-2022
1. iso		49	0	m	26-01-2022
1. iso		49	0	m	26-01-2022
1. iso		49	0	m	26-01-2022
1. iso		49	0	m	26-01-2022
1. iso		49	0	m	26-01-2022
1. iso		49	0	m	26-01-2022
1. iso		49	0	m	26-01-2022
1. iso		49	0	m	26-01-2022
1. iso		49	0	m	26-01-2022
1. iso		49	0	m	26-01-2022
1. iso		49	0	m	26-01-2022
1. iso		49	0	m	26-01-2022
1. iso		49	0	m	26-01-2022
1. iso		49	0	m	26-01-2022
1. iso		49	0	m	26-01-2022
1. iso		49	0	m	26-01-2022
1. iso		49	0	m	26-01-2022
1. iso		49	0	m	26-01-2022
1. iso		49	0	m	26-01-2022
h. AMP10		49	0	m	26-01-2022
h. AMP10		49	0	m	26-01-2022
h. AMP10		49	0	m	26-01-2022
h. AMP10		49	0	m	26-01-2022
h. AMP10		49	0	m	26-01-2022
h. AMP10		49	0	m	26-01-2022
h. AMP10		49	0	m	26-01-2022
h. AMP10		49	0	m	26-01-2022
h. AMP10		49	0	m	26-01-2022
h. AMP10		49	0	m	26-01-2022
h. AMP10		49	0	m	26-01-2022
h. AMP10		49	0	m	26-01-2022
h. AMP10		49	0	m	26-01-2022
h. AMP10		49	0	m	26-01-2022
h. AMP10		49	0	m	26-01-2022
h. AMP10		49	0	m	26-01-2022
h. AMP10		49	0	m	26-01-2022
h. AMP10		49	0	m	26-01-2022
h. AMP10		49	0	m	26-01-2022
h. AMP10		49	0	m	26-01-2022
i. AMP14	44	44	1	m	26-01-2022
i. AMP14		49	0	m	26-01-2022
i. AMP14		49	0	m	26-01-2022
i. AMP14		49	0	m	26-01-2022
i. AMP14		49	0	m	26-01-2022
i. AMP14		49	0	m	26-01-2022
i. AMP14		49	0	m	26-01-2022
i. AMP14		49	0	m	26-01-2022
i. AMP14		49	0	m	26-01-2022
i. AMP14		49	0	m	26-01-2022
i. AMP14		49	0	m	26-01-2022
i. AMP14		49	0	m	26-01-2022
i. AMP14		49	0	m	26-01-2022
i. AMP14		49	0	m	26-01-2022
i. AMP14		49	0	m	26-01-2022
i. AMP14		49	0	m	26-01-2022
i. AMP14		49	0	m	26-01-2022
i. AMP14		49	0	m	26-01-2022
i. AMP14		49	0	m	26-01-2022
i. AMP14		49	0	m	26-01-2022
j. Rel	23	23	1	m	26-01-2022
j. Rel	30	30	1	m	26-01-2022
j. Rel	37	37	0	m	26-01-2022
j. Rel	37	37	0	m	26-01-2022
j. Rel	40	40	0	m	26-01-2022
j. Rel	40	40	1	m	26-01-2022
j. Rel	42	42	1	m	26-01-2022
j. Rel	42	42	1	m	26-01-2022
j. Rel	42	42	1	m	26-01-2022
j. Rel	47	47	1	m	26-01-2022
j. Rel	47	47	1	m	26-01-2022
j. Rel	49	49	1	m	26-01-2022
j. Rel	49	49	1	m	26-01-2022
j. Rel		49	0	m	26-01-2022
j. Rel		49	0	m	26-01-2022
j. Rel		49	0	m	26-01-2022
j. Rel		49	0	m	26-01-2022
j. Rel		49	0	m	26-01-2022
j. Rel		49	0	m	26-01-2022
j. Rel		49	0	m	26-01-2022
1. iso	40	40	1	f	26-01-2022
1. iso		49	0	f	26-01-2022
1. iso		49	0	f	26-01-2022
1. iso		49	0	f	26-01-2022
1. iso		49	0	f	26-01-2022
1. iso		49	0	f	26-01-2022
1. iso		49	0	f	26-01-2022
1. iso		49	0	f	26-01-2022
1. iso		49	0	f	26-01-2022
1. iso		49	0	f	26-01-2022
1. iso		49	0	f	26-01-2022
1. iso		49	0	f	26-01-2022
1. iso		49	0	f	26-01-2022
1. iso		49	0	f	26-01-2022
1. iso		49	0	f	26-01-2022
1. iso		49	0	f	26-01-2022
1. iso		49	0	f	26-01-2022
1. iso		49	0	f	26-01-2022
1. iso		49	0	f	26-01-2022
1. iso		49	0	f	26-01-2022
h. AMP10	9	9	1	f	26-01-2022
h. AMP10	12	12	1	f	26-01-2022
h. AMP10	12	12	1	f	26-01-2022
h. AMP10	35	35	1	f	26-01-2022
h. AMP10	42	42	1	f	26-01-2022
h. AMP10		49	0	f	26-01-2022
h. AMP10		49	0	f	26-01-2022
h. AMP10		49	0	f	26-01-2022
h. AMP10		49	0	f	26-01-2022
h. AMP10		49	0	f	26-01-2022
h. AMP10		49	0	f	26-01-2022
h. AMP10		49	0	f	26-01-2022
h. AMP10		49	0	f	26-01-2022
h. AMP10		49	0	f	26-01-2022
h. AMP10		49	0	f	26-01-2022
h. AMP10		49	0	f	26-01-2022
h. AMP10		49	0	f	26-01-2022
h. AMP10		49	0	f	26-01-2022
h. AMP10		49	0	f	26-01-2022
h. AMP10		49	0	f	26-01-2022
i. AMP14	40	40	1	f	26-01-2022
i. AMP14	44	44	1	f	26-01-2022
i. AMP14	47	47	1	f	26-01-2022
i. AMP14		49	0	f	26-01-2022
i. AMP14		49	0	f	26-01-2022
i. AMP14		49	0	f	26-01-2022
i. AMP14		49	0	f	26-01-2022
i. AMP14		49	0	f	26-01-2022
i. AMP14		49	0	f	26-01-2022
i. AMP14		49	0	f	26-01-2022
i. AMP14		49	0	f	26-01-2022
i. AMP14		49	0	f	26-01-2022
i. AMP14		49	0	f	26-01-2022
i. AMP14		49	0	f	26-01-2022
i. AMP14		49	0	f	26-01-2022
i. AMP14		49	0	f	26-01-2022
i. AMP14		49	0	f	26-01-2022
i. AMP14		49	0	f	26-01-2022
i. AMP14		49	0	f	26-01-2022
j. Rel	33	33	1	f	26-01-2022
j. Rel	33	33	1	f	26-01-2022
j. Rel	35	35	1	f	26-01-2022
j. Rel	40	40	1	f	26-01-2022
j. Rel	40	40	1	f	26-01-2022
j. Rel	40	40	1	f	26-01-2022
j. Rel	40	40	1	f	26-01-2022
j. Rel	42	42	1	f	26-01-2022
j. Rel	44	44	1	f	26-01-2022
j. Rel	47	47	1	f	26-01-2022
j. Rel	49	49	1	f	26-01-2022
j. Rel	49	49	1	f	26-01-2022
j. Rel	49	49	1	f	26-01-2022
j. Rel	49	49	1	f	26-01-2022
j. Rel		49	0	f	26-01-2022
j. Rel		49	0	f	26-01-2022
j. Rel		49	0	f	26-01-2022
j. Rel		49	0	f	26-01-2022
j. Rel		49	0	f	26-01-2022
j. Rel		49	0	f	26-01-2022
1. iso		37	0	m	07-02-2022
1. iso		37	0	m	07-02-2022
1. iso		37	0	m	07-02-2022
1. iso		37	0	m	07-02-2022
1. iso		37	0	m	07-02-2022
1. iso		37	0	m	07-02-2022
1. iso		37	0	m	07-02-2022
1. iso		37	0	m	07-02-2022
1. iso		37	0	m	07-02-2022
1. iso		37	0	m	07-02-2022
1. iso		37	0	m	07-02-2022
1. iso		37	0	m	07-02-2022
1. iso		37	0	m	07-02-2022
1. iso		37	0	m	07-02-2022
1. iso		37	0	m	07-02-2022
1. iso		37	0	m	07-02-2022
1. iso		37	0	m	07-02-2022
1. iso		37	0	m	07-02-2022
1. iso		37	0	m	07-02-2022
1. iso		37	0	m	07-02-2022
h. AMP10	9	9	1	m	07-02-2022
h. AMP10		37	0	m	07-02-2022
h. AMP10		37	0	m	07-02-2022
h. AMP10		37	0	m	07-02-2022
h. AMP10		37	0	m	07-02-2022
h. AMP10		37	0	m	07-02-2022
h. AMP10		37	0	m	07-02-2022
h. AMP10		37	0	m	07-02-2022
h. AMP10		37	0	m	07-02-2022
h. AMP10		37	0	m	07-02-2022
h. AMP10		37	0	m	07-02-2022
h. AMP10		37	0	m	07-02-2022
h. AMP10		37	0	m	07-02-2022
h. AMP10		37	0	m	07-02-2022
h. AMP10		37	0	m	07-02-2022
h. AMP10		37	0	m	07-02-2022
h. AMP10		37	0	m	07-02-2022
h. AMP10		37	0	m	07-02-2022
h. AMP10		37	0	m	07-02-2022
h. AMP10		37	0	m	07-02-2022
i. AMP14		37	0	m	07-02-2022
i. AMP14		37	0	m	07-02-2022
i. AMP14		37	0	m	07-02-2022
i. AMP14		37	0	m	07-02-2022
i. AMP14		37	0	m	07-02-2022
i. AMP14		37	0	m	07-02-2022
i. AMP14		37	0	m	07-02-2022
i. AMP14		37	0	m	07-02-2022
i. AMP14		37	0	m	07-02-2022
i. AMP14		37	0	m	07-02-2022
i. AMP14		37	0	m	07-02-2022
i. AMP14		37	0	m	07-02-2022
i. AMP14		37	0	m	07-02-2022
i. AMP14		37	0	m	07-02-2022
i. AMP14		37	0	m	07-02-2022
i. AMP14		37	0	m	07-02-2022
i. AMP14		37	0	m	07-02-2022
i. AMP14		37	0	m	07-02-2022
i. AMP14		37	0	m	07-02-2022
i. AMP14		37	0	m	07-02-2022
j. Rel	18	18	1	m	07-02-2022
j. Rel	25	25	1	m	07-02-2022
j. Rel	28	28	0	m	07-02-2022
j. Rel	28	28	0	m	07-02-2022
j. Rel	28	28	0	m	07-02-2022
j. Rel	30	30	1	m	07-02-2022
j. Rel	30	30	1	m	07-02-2022
j. Rel	32	32	1	m	07-02-2022
j. Rel	32	32	1	m	07-02-2022
j. Rel	32	32	1	m	07-02-2022
j. Rel	35	35	1	m	07-02-2022
j. Rel	37	37	1	m	07-02-2022
j. Rel	37	37	1	m	07-02-2022
j. Rel	37	37	1	m	07-02-2022
j. Rel	37	37	1	m	07-02-2022
j. Rel		37	0	m	07-02-2022
j. Rel		37	0	m	07-02-2022
j. Rel		37	0	m	07-02-2022
j. Rel		37	0	m	07-02-2022
j. Rel		37	0	m	07-02-2022
1. iso		37	0	f	07-02-2022
1. iso		37	0	f	07-02-2022
1. iso		37	0	f	07-02-2022
1. iso		37	0	f	07-02-2022
1. iso		37	0	f	07-02-2022
1. iso		37	0	f	07-02-2022
1. iso		37	0	f	07-02-2022
1. iso		37	0	f	07-02-2022
1. iso		37	0	f	07-02-2022
1. iso		37	0	f	07-02-2022
1. iso		37	0	f	07-02-2022
1. iso		37	0	f	07-02-2022
1. iso		37	0	f	07-02-2022
1. iso		37	0	f	07-02-2022
1. iso		37	0	f	07-02-2022
1. iso		37	0	f	07-02-2022
1. iso		37	0	f	07-02-2022
1. iso		37	0	f	07-02-2022
1. iso		37	0	f	07-02-2022
1. iso		37	0	f	07-02-2022
h. AMP10	4	4	1	f	07-02-2022
h. AMP10	37	37	1	f	07-02-2022
h. AMP10		37	0	f	07-02-2022
h. AMP10		37	0	f	07-02-2022
h. AMP10		37	0	f	07-02-2022
h. AMP10		37	0	f	07-02-2022
h. AMP10		37	0	f	07-02-2022
h. AMP10		37	0	f	07-02-2022
h. AMP10		37	0	f	07-02-2022
h. AMP10		37	0	f	07-02-2022
h. AMP10		37	0	f	07-02-2022
h. AMP10		37	0	f	07-02-2022
h. AMP10		37	0	f	07-02-2022
h. AMP10		37	0	f	07-02-2022
h. AMP10		37	0	f	07-02-2022
h. AMP10		37	0	f	07-02-2022
h. AMP10		37	0	f	07-02-2022
h. AMP10		37	0	f	07-02-2022
h. AMP10		37	0	f	07-02-2022
h. AMP10		37	0	f	07-02-2022
i. AMP14	25	25	1	f	07-02-2022
i. AMP14		37	0	f	07-02-2022
i. AMP14		37	0	f	07-02-2022
i. AMP14		37	0	f	07-02-2022
i. AMP14		37	0	f	07-02-2022
i. AMP14		37	0	f	07-02-2022
i. AMP14		37	0	f	07-02-2022
i. AMP14		37	0	f	07-02-2022
i. AMP14		37	0	f	07-02-2022
i. AMP14		37	0	f	07-02-2022
i. AMP14		37	0	f	07-02-2022
i. AMP14		37	0	f	07-02-2022
i. AMP14		37	0	f	07-02-2022
i. AMP14		37	0	f	07-02-2022
i. AMP14		37	0	f	07-02-2022
i. AMP14		37	0	f	07-02-2022
i. AMP14		37	0	f	07-02-2022
i. AMP14		37	0	f	07-02-2022
i. AMP14		37	0	f	07-02-2022
i. AMP14		37	0	f	07-02-2022
j. Rel	4	4	1	f	07-02-2022
j. Rel	4	4	1	f	07-02-2022
j. Rel	7	7	1	f	07-02-2022
j. Rel	14	14	1	f	07-02-2022
j. Rel	18	18	1	f	07-02-2022
j. Rel	28	28	1	f	07-02-2022
j. Rel	28	28	1	f	07-02-2022
j. Rel	32	32	1	f	07-02-2022
j. Rel	35	35	1	f	07-02-2022
j. Rel	35	35	1	f	07-02-2022
j. Rel	35	35	1	f	07-02-2022
j. Rel	37	37	1	f	07-02-2022
j. Rel	37	37	1	f	07-02-2022
j. Rel	37	37	1	f	07-02-2022
j. Rel		37	0	f	07-02-2022
j. Rel		37	0	f	07-02-2022
j. Rel		37	0	f	07-02-2022
j. Rel		37	0	f	07-02-2022
j. Rel		37	0	f	07-02-2022
j. Rel		37	0	f	07-02-2022
