## Supplementary material for "Antimicrobial peptides do not directly contribute to aging in *Drosophila*, but improve lifespan by preventing dysbiosis": File S5: Fig4.csv

	Life	1. iso	h. AMP10	i. AMP14	j. Rel
1	4	NA	NA	NA	1
2	4	NA	NA	NA	1
3	4	NA	1	NA	NA
4	5	NA	NA	1	NA
5	5	NA	1	NA	NA
6	7	NA	NA	NA	1
7	9	NA	1	NA	NA
8	9	NA	1	NA	NA
9	11	NA	NA	1	NA
10	12	NA	1	NA	NA
11	12	NA	1	NA	NA
12	14	NA	NA	NA	1
13	15	NA	NA	NA	1
14	15	NA	NA	NA	1
15	15	NA	NA	NA	1
16	18	NA	NA	NA	1
17	18	NA	NA	NA	1
18	19	NA	NA	NA	1
19	22	NA	NA	NA	1
20	22	NA	NA	NA	1
21	23	NA	NA	NA	1
22	25	NA	NA	NA	1
23	25	NA	NA	1	NA
24	28	NA	NA	NA	0
25	28	NA	NA	NA	0
26	28	NA	NA	NA	0
27	28	NA	NA	NA	1
28	28	NA	NA	NA	1
29	29	NA	NA	NA	0
30	29	NA	NA	NA	0
31	29	NA	NA	NA	0
32	29	NA	NA	0	NA
33	29	NA	NA	0	NA
34	29	0	NA	NA	NA
35	30	NA	NA	NA	1
36	30	NA	NA	NA	1
37	30	NA	NA	NA	1
38	31	NA	NA	NA	1
39	31	NA	NA	NA	1
40	31	NA	NA	NA	1
41	31	NA	NA	NA	1
42	32	NA	NA	NA	1
43	32	NA	NA	NA	1
44	32	NA	NA	NA	1
45	32	NA	NA	NA	1
46	33	NA	NA	NA	1
47	33	NA	NA	NA	1
48	35	NA	NA	NA	1
49	35	NA	NA	NA	1
50	35	NA	NA	NA	1
51	35	NA	NA	NA	1
52	35	NA	NA	NA	1
53	35	NA	1	NA	NA
54	36	NA	NA	NA	1
55	36	NA	NA	NA	1
56	36	NA	NA	NA	1
57	36	NA	NA	NA	1
58	36	NA	NA	NA	1
59	37	NA	NA	NA	0
60	37	NA	NA	NA	0
61	37	NA	NA	NA	1
62	37	NA	NA	NA	1
63	37	NA	NA	NA	1
64	37	NA	NA	NA	1
65	37	NA	NA	NA	1
66	37	NA	NA	NA	1
67	37	NA	NA	NA	1
68	37	NA	0	NA	NA
69	37	NA	0	NA	NA
70	37	NA	0	NA	NA
71	37	NA	0	NA	NA
72	37	NA	0	NA	NA
73	37	NA	0	NA	NA
74	37	NA	0	NA	NA
75	37	NA	0	NA	NA
76	37	NA	0	NA	NA
77	37	NA	0	NA	NA
78	37	NA	0	NA	NA
79	37	NA	0	NA	NA
80	37	NA	0	NA	NA
81	37	NA	0	NA	NA
82	37	NA	0	NA	NA
83	37	NA	0	NA	NA
84	37	NA	0	NA	NA
85	37	NA	0	NA	NA
86	37	NA	0	NA	NA
87	37	NA	1	NA	NA
88	37	NA	0	NA	NA
89	37	NA	0	NA	NA
90	37	NA	0	NA	NA
91	37	NA	0	NA	NA
92	37	NA	0	NA	NA
93	37	NA	0	NA	NA
94	37	NA	0	NA	NA
95	37	NA	0	NA	NA
96	37	NA	0	NA	NA
97	37	NA	0	NA	NA
98	37	NA	0	NA	NA
99	37	NA	0	NA	NA
100	37	NA	0	NA	NA
101	37	NA	0	NA	NA
102	37	NA	0	NA	NA
103	37	NA	0	NA	NA
104	37	NA	0	NA	NA
105	37	NA	0	NA	NA
106	38	NA	NA	NA	1
107	38	NA	NA	NA	1
108	38	NA	NA	NA	1
109	39	NA	NA	NA	1
110	39	NA	NA	NA	1
111	39	NA	NA	NA	1
112	39	NA	NA	NA	1
113	39	NA	NA	NA	1
114	39	NA	NA	NA	1
115	39	NA	NA	NA	1
116	39	NA	NA	NA	1
117	39	NA	NA	NA	1
118	40	NA	NA	NA	1
119	40	NA	NA	NA	0
120	40	NA	NA	NA	1
121	40	NA	NA	NA	1
122	40	NA	NA	NA	1
123	40	NA	NA	NA	1
124	40	NA	NA	NA	1
125	40	NA	NA	0	NA
126	40	NA	NA	0	NA
127	40	NA	NA	1	NA
128	40	0	NA	NA	NA
129	40	1	NA	NA	NA
130	42	NA	NA	NA	1
131	42	NA	NA	NA	1
132	42	NA	NA	NA	1
133	42	NA	NA	NA	1
134	42	NA	NA	1	NA
135	42	NA	NA	1	NA
136	42	NA	NA	1	NA
137	42	NA	NA	1	NA
138	42	NA	1	NA	NA
139	43	NA	NA	NA	1
140	43	NA	NA	NA	1
141	43	NA	NA	NA	1
142	43	NA	NA	NA	1
143	44	NA	NA	NA	1
144	44	NA	NA	NA	1
145	44	NA	NA	1	NA
146	44	NA	NA	1	NA
147	45	NA	NA	NA	1
148	47	NA	NA	NA	1
149	47	NA	NA	NA	1
150	47	NA	NA	NA	1
151	47	NA	NA	NA	1
152	47	NA	NA	NA	1
153	47	NA	NA	1	NA
154	47	NA	NA	1	NA
155	49	NA	NA	NA	1
156	49	NA	NA	NA	1
157	49	NA	NA	NA	1
158	49	NA	NA	NA	1
159	49	NA	NA	NA	1
160	49	NA	NA	NA	1
161	49	NA	NA	NA	1
162	49	1	NA	NA	NA
163	49	NA	0	NA	NA
164	49	NA	0	NA	NA
165	49	NA	0	NA	NA
166	49	NA	0	NA	NA
167	49	NA	0	NA	NA
168	49	NA	0	NA	NA
169	49	NA	0	NA	NA
170	49	NA	0	NA	NA
171	49	NA	0	NA	NA
172	49	NA	0	NA	NA
173	49	NA	0	NA	NA
174	49	NA	0	NA	NA
175	49	NA	0	NA	NA
176	49	NA	0	NA	NA
177	49	NA	0	NA	NA
178	49	NA	0	NA	NA
179	49	NA	0	NA	NA
180	49	NA	0	NA	NA
181	49	NA	0	NA	NA
182	49	NA	0	NA	NA
183	49	NA	0	NA	NA
184	49	NA	0	NA	NA
185	49	NA	0	NA	NA
186	49	NA	0	NA	NA
187	49	NA	0	NA	NA
188	49	NA	0	NA	NA
189	49	NA	0	NA	NA
190	49	NA	0	NA	NA
191	49	NA	0	NA	NA
192	49	NA	0	NA	NA
193	49	NA	0	NA	NA
194	49	NA	0	NA	NA
195	49	NA	0	NA	NA
196	49	NA	0	NA	NA
197	49	NA	0	NA	NA
198	50	NA	NA	NA	1
199	50	NA	NA	NA	1
200	50	NA	NA	NA	1
201	50	NA	NA	NA	1
202	50	NA	NA	NA	1
203	50	NA	NA	NA	1
204	51	NA	NA	NA	1
205	51	NA	NA	NA	1
206	51	NA	NA	NA	1
207	51	0	NA	NA	NA
208	51	1	NA	NA	NA
209	51	1	NA	NA	NA
210	52	NA	NA	NA	1
211	53	NA	NA	1	NA
212	54	NA	NA	NA	1
213	54	NA	NA	NA	1
214	54	NA	NA	NA	1
215	54	NA	NA	1	NA
216	54	NA	NA	1	NA
217	54	NA	NA	0	NA
218	54	NA	1	NA	NA
219	56	NA	NA	0	NA
220	56	NA	NA	1	NA
221	56	NA	NA	1	NA
222	56	NA	NA	1	NA
223	57	NA	NA	NA	1
224	57	NA	NA	NA	1
225	57	NA	NA	NA	1
226	57	NA	NA	NA	1
227	57	NA	NA	1	NA
228	57	NA	NA	1	NA
229	57	NA	1	NA	NA
230	58	NA	NA	NA	1
231	58	NA	NA	NA	1
232	58	NA	NA	0	NA
233	58	NA	NA	0	NA
234	58	NA	NA	1	NA
235	58	NA	NA	1	NA
236	58	NA	NA	1	NA
237	58	0	NA	NA	NA
238	58	1	NA	NA	NA
239	59	NA	NA	1	NA
240	59	NA	1	NA	NA
241	60	NA	NA	1	NA
242	60	NA	NA	0	NA
243	60	NA	NA	0	NA
244	60	NA	NA	0	NA
245	60	NA	NA	1	NA
246	60	NA	NA	1	NA
247	61	NA	NA	NA	1
248	61	NA	NA	NA	1
249	61	NA	NA	NA	1
250	61	NA	NA	NA	1
251	61	NA	NA	NA	1
252	61	NA	NA	1	NA
253	61	NA	NA	0	NA
254	61	NA	NA	0	NA
255	61	NA	NA	1	NA
256	61	0	NA	NA	NA
257	61	0	NA	NA	NA
258	63	NA	NA	1	NA
259	63	NA	NA	1	NA
260	63	NA	NA	1	NA
261	63	NA	NA	1	NA
262	63	NA	NA	1	NA
263	63	NA	NA	1	NA
264	63	NA	NA	1	NA
265	63	0	NA	NA	NA
266	63	1	NA	NA	NA
267	64	NA	NA	1	NA
268	64	NA	1	NA	NA
269	64	NA	1	NA	NA
270	65	NA	NA	1	NA
271	65	NA	NA	1	NA
272	65	NA	NA	1	NA
273	65	NA	NA	1	NA
274	65	NA	NA	1	NA
275	65	NA	NA	1	NA
276	65	NA	NA	1	NA
277	65	NA	NA	1	NA
278	65	NA	NA	1	NA
279	65	NA	NA	1	NA
280	65	NA	NA	1	NA
281	65	1	NA	NA	NA
282	66	NA	NA	1	NA
283	66	NA	NA	1	NA
284	66	NA	1	NA	NA
285	66	NA	1	NA	NA
286	68	NA	NA	NA	1
287	68	NA	NA	1	NA
288	68	NA	NA	1	NA
289	68	NA	NA	1	NA
290	68	NA	NA	1	NA
291	68	1	NA	NA	NA
292	68	1	NA	NA	NA
293	68	1	NA	NA	NA
294	68	1	NA	NA	NA
295	68	NA	1	NA	NA
296	68	NA	1	NA	NA
297	68	NA	1	NA	NA
298	68	NA	1	NA	NA
299	70	NA	NA	1	NA
300	70	NA	NA	1	NA
301	70	NA	NA	1	NA
302	70	1	NA	NA	NA
303	70	1	NA	NA	NA
304	70	1	NA	NA	NA
305	71	NA	NA	1	NA
306	71	NA	NA	1	NA
307	71	1	NA	NA	NA
308	71	NA	1	NA	NA
309	71	NA	1	NA	NA
310	71	NA	1	NA	NA
311	71	NA	1	NA	NA
312	71	NA	1	NA	NA
313	71	NA	1	NA	NA
314	71	NA	1	NA	NA
315	71	NA	1	NA	NA
316	71	NA	1	NA	NA
317	71	NA	1	NA	NA
318	71	NA	1	NA	NA
319	71	NA	1	NA	NA
320	72	NA	NA	1	NA
321	72	NA	NA	1	NA
322	72	NA	NA	1	NA
323	72	NA	NA	1	NA
324	72	NA	NA	1	NA
325	72	NA	NA	1	NA
326	72	NA	NA	1	NA
327	72	1	NA	NA	NA
328	72	1	NA	NA	NA
329	72	1	NA	NA	NA
330	72	1	NA	NA	NA
331	72	1	NA	NA	NA
332	72	1	NA	NA	NA
333	73	NA	NA	1	NA
334	73	NA	NA	1	NA
335	73	NA	NA	1	NA
336	73	1	NA	NA	NA
337	73	1	NA	NA	NA
338	73	1	NA	NA	NA
339	73	1	NA	NA	NA
340	73	NA	1	NA	NA
341	73	NA	1	NA	NA
342	73	NA	1	NA	NA
343	73	NA	1	NA	NA
344	73	NA	1	NA	NA
345	73	NA	1	NA	NA
346	73	NA	1	NA	NA
347	74	1	NA	NA	NA
348	74	1	NA	NA	NA
349	74	NA	1	NA	NA
350	75	NA	NA	1	NA
351	75	NA	NA	1	NA
352	75	NA	NA	1	NA
353	75	1	NA	NA	NA
354	75	1	NA	NA	NA
355	75	1	NA	NA	NA
356	75	1	NA	NA	NA
357	75	1	NA	NA	NA
358	77	NA	NA	1	NA
359	77	NA	NA	1	NA
360	77	NA	NA	1	NA
361	77	NA	NA	1	NA
362	77	NA	NA	1	NA
363	77	NA	NA	1	NA
364	77	1	NA	NA	NA
365	77	1	NA	NA	NA
366	77	1	NA	NA	NA
367	77	1	NA	NA	NA
368	77	1	NA	NA	NA
369	77	1	NA	NA	NA
370	77	1	NA	NA	NA
371	77	1	NA	NA	NA
372	77	1	NA	NA	NA
373	78	NA	NA	1	NA
374	78	NA	NA	1	NA
375	78	NA	NA	1	NA
376	78	NA	NA	1	NA
377	78	NA	NA	1	NA
378	78	1	NA	NA	NA
379	78	1	NA	NA	NA
380	78	NA	1	NA	NA
381	78	NA	1	NA	NA
382	78	NA	1	NA	NA
383	78	NA	1	NA	NA
384	78	NA	1	NA	NA
385	79	1	NA	NA	NA
386	79	1	NA	NA	NA
387	79	1	NA	NA	NA
388	79	1	NA	NA	NA
389	80	NA	NA	1	NA
390	80	NA	NA	1	NA
391	80	NA	NA	1	NA
392	80	NA	NA	1	NA
393	80	NA	NA	1	NA
394	80	NA	NA	1	NA
395	80	NA	NA	1	NA
396	80	1	NA	NA	NA
397	80	1	NA	NA	NA
398	80	1	NA	NA	NA
399	80	1	NA	NA	NA
400	80	1	NA	NA	NA
401	80	NA	1	NA	NA
402	80	NA	1	NA	NA
403	81	1	NA	NA	NA
404	81	1	NA	NA	NA
405	81	1	NA	NA	NA
406	82	NA	NA	1	NA
407	82	NA	NA	1	NA
408	82	NA	NA	1	NA
409	82	NA	NA	1	NA
410	82	NA	NA	1	NA
411	82	NA	NA	1	NA
412	82	1	NA	NA	NA
413	82	1	NA	NA	NA
414	82	1	NA	NA	NA
415	82	1	NA	NA	NA
416	82	1	NA	NA	NA
417	82	1	NA	NA	NA
418	82	NA	1	NA	NA
419	84	NA	NA	1	NA
420	84	NA	NA	1	NA
421	84	NA	NA	1	NA
422	84	NA	NA	1	NA
423	84	1	NA	NA	NA
424	84	1	NA	NA	NA
425	84	1	NA	NA	NA
426	84	1	NA	NA	NA
427	84	1	NA	NA	NA
428	84	1	NA	NA	NA
429	84	1	NA	NA	NA
430	84	1	NA	NA	NA
431	84	1	NA	NA	NA
432	85	NA	NA	1	NA
433	85	NA	NA	1	NA
434	85	1	NA	NA	NA
435	85	1	NA	NA	NA
436	85	1	NA	NA	NA
437	85	1	NA	NA	NA
438	85	1	NA	NA	NA
439	85	1	NA	NA	NA
440	85	1	NA	NA	NA
441	85	1	NA	NA	NA
442	85	1	NA	NA	NA
443	86	1	NA	NA	NA
444	86	1	NA	NA	NA
445	86	1	NA	NA	NA
446	86	1	NA	NA	NA
447	86	1	NA	NA	NA
448	87	NA	NA	1	NA
449	87	NA	NA	1	NA
450	87	1	NA	NA	NA
451	87	1	NA	NA	NA
452	87	1	NA	NA	NA
453	87	1	NA	NA	NA
454	87	1	NA	NA	NA
455	87	1	NA	NA	NA
456	87	1	NA	NA	NA
457	88	1	NA	NA	NA
458	88	1	NA	NA	NA
459	88	1	NA	NA	NA
460	88	1	NA	NA	NA
461	88	1	NA	NA	NA
462	89	1	NA	NA	NA
463	89	1	NA	NA	NA
464	89	1	NA	NA	NA
465	89	1	NA	NA	NA
466	89	1	NA	NA	NA
467	89	1	NA	NA	NA
468	89	1	NA	NA	NA
469	89	1	NA	NA	NA
470	89	1	NA	NA	NA
471	91	1	NA	NA	NA
472	91	1	NA	NA	NA
473	92	1	NA	NA	NA
474	92	1	NA	NA	NA
475	92	1	NA	NA	NA
476	93	1	NA	NA	NA
477	94	1	NA	NA	NA
478	103	1	NA	NA	NA
