## Supplementary material for "Antimicrobial peptides do not directly contribute to aging in *Drosophila*, but improve lifespan by preventing dysbiosis": File S5: Fig4.xls

### Sheet: LongevityMales22C
Genotype	Time dead	Time2	Censored	Sex	Experiment	Note
j. Rel	15	15	1	m	19-12-2021							Time2: hours/days alive, and corrected for if censored
j. Rel	22	22	1	m	19-12-2021							Censored (aka Status): 1 = no, 0 = yes
j. Rel	29	29	0	m	19-12-2021	cens						For flies lost unrelated to the experimental procedures (e.g. flew out of the vial), you should enter it as censored, and manually adjust the "Censored" column for that row, with the timepoint at which it was lost.
j. Rel	29	29	0	m	19-12-2021	cens
j. Rel	29	29	0	m	19-12-2021	cens
j. Rel	31	31	1	m	19-12-2021
j. Rel	31	31	1	m	19-12-2021
j. Rel	36	36	1	m	19-12-2021							For my R code, I've found it works better to read a .csv file than a table file, so I always just Save As .csv when I want to analyze my data.
j. Rel	36	36	1	m	19-12-2021
j. Rel	38	38	1	m	19-12-2021
j. Rel	40	40	1	m	19-12-2021
j. Rel	45	45	1	m	19-12-2021							I would "Clear Contents" of any cells not being used for the experiment, to make R less confused, but there's a line of code where you specify the number of columns and rows you want to use anyways, so you don't absolutely have to.
j. Rel	50	50	1	m	19-12-2021
j. Rel	50	50	1	m	19-12-2021
j. Rel	50	50	1	m	19-12-2021
j. Rel	50	50	1	m	19-12-2021
j. Rel	52	52	1	m	19-12-2021
j. Rel	57	57	1	m	19-12-2021
j. Rel	57	57	1	m	19-12-2021
j. Rel	57	57	1	m	19-12-2021
j. Rel	15	15	1	f	19-12-2021
j. Rel	15	15	1	f	19-12-2021
j. Rel	19	19	1	f	19-12-2021
j. Rel	22	22	1	f	19-12-2021
j. Rel	31	31	1	f	19-12-2021
j. Rel	31	31	1	f	19-12-2021
j. Rel	36	36	1	f	19-12-2021
j. Rel	36	36	1	f	19-12-2021
j. Rel	36	36	1	f	19-12-2021
j. Rel	38	38	1	f	19-12-2021
j. Rel	38	38	1	f	19-12-2021
j. Rel	43	43	1	f	19-12-2021
j. Rel	43	43	1	f	19-12-2021
j. Rel	43	43	1	f	19-12-2021
j. Rel	43	43	1	f	19-12-2021
j. Rel	47	47	1	f	19-12-2021
j. Rel	47	47	1	f	19-12-2021
j. Rel	50	50	1	f	19-12-2021
j. Rel	50	50	1	f	19-12-2021
j. Rel	57	57	1	f	19-12-2021
j. Rel	23	23	1	m	26-01-2022
j. Rel	30	30	1	m	26-01-2022
j. Rel	37	37	0	m	26-01-2022
j. Rel	37	37	0	m	26-01-2022
j. Rel	40	40	0	m	26-01-2022
j. Rel	40	40	1	m	26-01-2022
j. Rel	42	42	1	m	26-01-2022
j. Rel	42	42	1	m	26-01-2022
j. Rel	42	42	1	m	26-01-2022
j. Rel	47	47	1	m	26-01-2022
j. Rel	47	47	1	m	26-01-2022
j. Rel	49	49	1	m	26-01-2022
j. Rel	49	49	1	m	26-01-2022
j. Rel	54	54	1	m	26-01-2022
j. Rel	54	54	1	m	26-01-2022
j. Rel	58	58	1	m	26-01-2022
j. Rel	58	58	1	m	26-01-2022
j. Rel	61	61	1	m	26-01-2022
j. Rel	61	61	1	m	26-01-2022
j. Rel	61	61	1	m	26-01-2022
j. Rel	68	68	1	m	26-01-2022
j. Rel	33	33	1	f	26-01-2022
j. Rel	33	33	1	f	26-01-2022
j. Rel	35	35	1	f	26-01-2022
j. Rel	40	40	1	f	26-01-2022
j. Rel	40	40	1	f	26-01-2022
j. Rel	40	40	1	f	26-01-2022
j. Rel	40	40	1	f	26-01-2022
j. Rel	42	42	1	f	26-01-2022
j. Rel	44	44	1	f	26-01-2022
j. Rel	47	47	1	f	26-01-2022
j. Rel	49	49	1	f	26-01-2022
j. Rel	49	49	1	f	26-01-2022
j. Rel	49	49	1	f	26-01-2022
j. Rel	49	49	1	f	26-01-2022
j. Rel	51	51	1	f	26-01-2022
j. Rel	51	51	1	f	26-01-2022
j. Rel	51	51	1	f	26-01-2022
j. Rel	54	54	1	f	26-01-2022
j. Rel	61	61	1	f	26-01-2022
j. Rel	61	61	1	f	26-01-2022
j. Rel	18	18	1	m	07-02-2022
j. Rel	25	25	1	m	07-02-2022
j. Rel	28	28	0	m	07-02-2022
j. Rel	28	28	0	m	07-02-2022
j. Rel	28	28	0	m	07-02-2022
j. Rel	30	30	1	m	07-02-2022
j. Rel	30	30	1	m	07-02-2022
j. Rel	32	32	1	m	07-02-2022
j. Rel	32	32	1	m	07-02-2022
j. Rel	32	32	1	m	07-02-2022
j. Rel	35	35	1	m	07-02-2022
j. Rel	37	37	1	m	07-02-2022
j. Rel	37	37	1	m	07-02-2022
j. Rel	37	37	1	m	07-02-2022
j. Rel	37	37	1	m	07-02-2022
j. Rel	39	39	1	m	07-02-2022
j. Rel	39	39	1	m	07-02-2022
j. Rel	39	39	1	m	07-02-2022
j. Rel	39	39	1	m	07-02-2022
j. Rel	49	49	1	m	07-02-2022
j. Rel	4	4	1	f	07-02-2022
j. Rel	4	4	1	f	07-02-2022
j. Rel	7	7	1	f	07-02-2022
j. Rel	14	14	1	f	07-02-2022
j. Rel	18	18	1	f	07-02-2022
j. Rel	28	28	1	f	07-02-2022
j. Rel	28	28	1	f	07-02-2022
j. Rel	32	32	1	f	07-02-2022
j. Rel	35	35	1	f	07-02-2022
j. Rel	35	35	1	f	07-02-2022
j. Rel	35	35	1	f	07-02-2022
j. Rel	37	37	1	f	07-02-2022
j. Rel	37	37	1	f	07-02-2022
j. Rel	37	37	1	f	07-02-2022
j. Rel	39	39	1	f	07-02-2022
j. Rel	39	39	1	f	07-02-2022
j. Rel	39	39	1	f	07-02-2022
j. Rel	39	39	1	f	07-02-2022
j. Rel	39	39	1	f	07-02-2022
j. Rel	44	44	1	f	07-02-2022
i. AMP14	5	5	1	m	19-12-2021
i. AMP14	11	11	1	m	19-12-2021
i. AMP14	29	29	0	m	19-12-2021	cens
i. AMP14	29	29	0	m	19-12-2021	cens
i. AMP14	40	40	0	m	19-12-2021	cens, video confirmed
i. AMP14	40	40	0	m	19-12-2021	cens, video confirmed
i. AMP14	60	60	1	m	19-12-2021
i. AMP14	61	61	1	m	19-12-2021
i. AMP14	64	64	1	m	19-12-2021
i. AMP14	71	71	1	m	19-12-2021
i. AMP14	71	71	1	m	19-12-2021
i. AMP14	73	73	1	m	19-12-2021
i. AMP14	75	75	1	m	19-12-2021
i. AMP14	78	78	1	m	19-12-2021
i. AMP14	78	78	1	m	19-12-2021
i. AMP14	78	78	1	m	19-12-2021
i. AMP14	80	80	1	m	19-12-2021
i. AMP14	82	82	1	m	19-12-2021
i. AMP14	85	85	1	m	19-12-2021
i. AMP14	87	87	1	m	19-12-2021
i. AMP14	47	47	1	f	19-12-2021
i. AMP14	57	57	1	f	19-12-2021
i. AMP14	57	57	1	f	19-12-2021
i. AMP14	59	59	1	f	19-12-2021
i. AMP14	60	60	0	f	19-12-2021	cens
i. AMP14	60	60	0	f	19-12-2021	cens
i. AMP14	66	66	1	f	19-12-2021
i. AMP14	66	66	1	f	19-12-2021
i. AMP14	73	73	1	f	19-12-2021
i. AMP14	73	73	1	f	19-12-2021
i. AMP14	75	75	1	f	19-12-2021
i. AMP14	78	78	1	f	19-12-2021
i. AMP14	78	78	1	f	19-12-2021
i. AMP14	80	80	1	f	19-12-2021
i. AMP14	82	82	1	f	19-12-2021
i. AMP14	85	85	1	f	19-12-2021
i. AMP14	87	87	1	f	19-12-2021
i. AMP14	44	44	1	m	26-01-2022
i. AMP14	54	54	1	m	26-01-2022
i. AMP14	61	61	0	m	26-01-2022
i. AMP14	61	61	0	m	26-01-2022
i. AMP14	61	61	1	m	26-01-2022
i. AMP14	65	65	1	m	26-01-2022
i. AMP14	65	65	1	m	26-01-2022
i. AMP14	65	65	1	m	26-01-2022
i. AMP14	65	65	1	m	26-01-2022
i. AMP14	65	65	1	m	26-01-2022
i. AMP14	70	70	1	m	26-01-2022
i. AMP14	72	72	1	m	26-01-2022
i. AMP14	72	72	1	m	26-01-2022
i. AMP14	75	75	1	m	26-01-2022
i. AMP14	77	77	1	m	26-01-2022
i. AMP14	80	80	1	m	26-01-2022
i. AMP14	80	80	1	m	26-01-2022
i. AMP14	80	80	1	m	26-01-2022
i. AMP14	82	82	1	m	26-01-2022
i. AMP14	84	84	1	m	26-01-2022
i. AMP14	40	40	1	f	26-01-2022
i. AMP14	44	44	1	f	26-01-2022
i. AMP14	47	47	1	f	26-01-2022
i. AMP14	54	54	1	f	26-01-2022
i. AMP14	54	54	0	f	26-01-2022
i. AMP14	56	56	0	f	26-01-2022
i. AMP14	63	63	1	f	26-01-2022
i. AMP14	63	63	1	f	26-01-2022
i. AMP14	68	68	1	f	26-01-2022
i. AMP14	68	68	1	f	26-01-2022
i. AMP14	70	70	1	f	26-01-2022
i. AMP14	72	72	1	f	26-01-2022
i. AMP14	72	72	1	f	26-01-2022
i. AMP14	72	72	1	f	26-01-2022
i. AMP14	80	80	1	f	26-01-2022
i. AMP14	80	80	1	f	26-01-2022
i. AMP14	82	82	1	f	26-01-2022
i. AMP14	82	82	1	f	26-01-2022
i. AMP14	82	82	1	f	26-01-2022
i. AMP14	84	84	1	f	26-01-2022
i. AMP14	42	42	1	m	07-02-2022
i. AMP14	42	42	1	m	07-02-2022
i. AMP14	58	58	0	m	07-02-2022
i. AMP14	58	58	0	m	07-02-2022
i. AMP14	58	58	1	m	07-02-2022
i. AMP14	60	60	0	m	07-02-2022	cens
i. AMP14	60	60	1	m	07-02-2022
i. AMP14	63	63	1	m	07-02-2022
i. AMP14	63	63	1	m	07-02-2022
i. AMP14	63	63	1	m	07-02-2022
i. AMP14	65	65	1	m	07-02-2022
i. AMP14	65	65	1	m	07-02-2022
i. AMP14	65	65	1	m	07-02-2022
i. AMP14	65	65	1	m	07-02-2022
i. AMP14	65	65	1	m	07-02-2022
i. AMP14	72	72	1	m	07-02-2022
i. AMP14	77	77	1	m	07-02-2022
i. AMP14	77	77	1	m	07-02-2022
i. AMP14	77	77	1	m	07-02-2022
i. AMP14	84	84	1	m	07-02-2022
i. AMP14	25	25	1	f	07-02-2022
i. AMP14	42	42	1	f	07-02-2022
i. AMP14	42	42	1	f	07-02-2022
i. AMP14	53	53	1	f	07-02-2022
i. AMP14	56	56	1	f	07-02-2022
i. AMP14	56	56	1	f	07-02-2022
i. AMP14	56	56	1	f	07-02-2022
i. AMP14	58	58	1	f	07-02-2022
i. AMP14	58	58	1	f	07-02-2022
i. AMP14	60	60	1	f	07-02-2022
i. AMP14	63	63	1	f	07-02-2022
i. AMP14	63	63	1	f	07-02-2022
i. AMP14	65	65	1	f	07-02-2022
i. AMP14	68	68	1	f	07-02-2022
i. AMP14	68	68	1	f	07-02-2022
i. AMP14	70	70	1	f	07-02-2022
i. AMP14	72	72	1	f	07-02-2022
i. AMP14	77	77	1	f	07-02-2022
i. AMP14	77	77	1	f	07-02-2022
i. AMP14	84	84	1	f	07-02-2022
1. iso	29	29	0	m	19-12-2021	cens
1. iso	40	40	0	m	19-12-2021	cens
1. iso	71	71	1	m	19-12-2021
1. iso	73	73	1	m	19-12-2021
1. iso	73	73	1	m	19-12-2021
1. iso	73	73	1	m	19-12-2021
1. iso	74	74	1	m	19-12-2021
1. iso	75	75	1	m	19-12-2021
1. iso	78	78	1	m	19-12-2021
1. iso	78	78	1	m	19-12-2021
1. iso	82	82	1	m	19-12-2021
1. iso	82	82	1	m	19-12-2021
1. iso	85	85	1	m	19-12-2021
1. iso	85	85	1	m	19-12-2021
1. iso	85	85	1	m	19-12-2021
1. iso	85	85	1	m	19-12-2021
1. iso	85	85	1	m	19-12-2021
1. iso	85	85	1	m	19-12-2021
1. iso	87	87	1	m	19-12-2021
1. iso	87	87	1	m	19-12-2021
1. iso	73	73	1	f	19-12-2021
1. iso	80	80	1	f	19-12-2021
1. iso	80	80	1	f	19-12-2021
1. iso	82	82	1	f	19-12-2021
1. iso	82	82	1	f	19-12-2021
1. iso	85	85	1	f	19-12-2021
1. iso	85	85	1	f	19-12-2021
1. iso	85	85	1	f	19-12-2021
1. iso	87	87	1	f	19-12-2021
1. iso	87	87	1	f	19-12-2021
1. iso	87	87	1	f	19-12-2021
1. iso	87	87	1	f	19-12-2021
1. iso	87	87	1	f	19-12-2021
1. iso	89	89	1	f	19-12-2021
1. iso	89	89	1	f	19-12-2021
1. iso	89	89	1	f	19-12-2021
1. iso	89	89	1	f	19-12-2021
1. iso	92	92	1	f	19-12-2021
1. iso	92	92	1	f	19-12-2021
1. iso	92	92	1	f	19-12-2021
1. iso	51	51	0	m	26-01-2022
1. iso	63	63	0	m	26-01-2022
1. iso	70	70	1	m	26-01-2022
1. iso	70	70	1	m	26-01-2022
1. iso	72	72	1	m	26-01-2022
1. iso	72	72	1	m	26-01-2022
1. iso	72	72	1	m	26-01-2022
1. iso	72	72	1	m	26-01-2022
1. iso	75	75	1	m	26-01-2022
1. iso	75	75	1	m	26-01-2022
1. iso	75	75	1	m	26-01-2022
1. iso	75	75	1	m	26-01-2022
1. iso	77	77	1	m	26-01-2022
1. iso	77	77	1	m	26-01-2022
1. iso	77	77	1	m	26-01-2022
1. iso	80	80	1	m	26-01-2022
1. iso	80	80	1	m	26-01-2022
1. iso	82	82	1	m	26-01-2022
1. iso	82	82	1	m	26-01-2022
1. iso	84	84	1	m	26-01-2022
1. iso	40	40	1	f	26-01-2022
1. iso	51	51	1	f	26-01-2022
1. iso	51	51	1	f	26-01-2022
1. iso	80	80	1	f	26-01-2022
1. iso	84	84	1	f	26-01-2022
1. iso	84	84	1	f	26-01-2022
1. iso	84	84	1	f	26-01-2022
1. iso	84	84	1	f	26-01-2022
1. iso	84	84	1	f	26-01-2022
1. iso	86	86	1	f	26-01-2022
1. iso	86	86	1	f	26-01-2022
1. iso	86	86	1	f	26-01-2022
1. iso	89	89	1	f	26-01-2022
1. iso	89	89	1	f	26-01-2022
1. iso	89	89	1	f	26-01-2022
1. iso	89	89	1	f	26-01-2022
1. iso	89	89	1	f	26-01-2022
1. iso	91	91	1	f	26-01-2022
1. iso	93	93	1	f	26-01-2022
1. iso	103	103	1	f	26-01-2022
1. iso	58	58	0	m	07-02-2022
1. iso	61	61	0	m	07-02-2022	cens by video
1. iso	63	63	1	m	07-02-2022
1. iso	65	65	1	m	07-02-2022
1. iso	68	68	1	m	07-02-2022
1. iso	68	68	1	m	07-02-2022
1. iso	68	68	1	m	07-02-2022
1. iso	68	68	1	m	07-02-2022
1. iso	70	70	1	m	07-02-2022
1. iso	72	72	1	m	07-02-2022
1. iso	72	72	1	m	07-02-2022
1. iso	74	74	1	m	07-02-2022
1. iso	77	77	1	m	07-02-2022
1. iso	77	77	1	m	07-02-2022
1. iso	77	77	1	m	07-02-2022
1. iso	77	77	1	m	07-02-2022
1. iso	77	77	1	m	07-02-2022
1. iso	79	79	1	m	07-02-2022
1. iso	81	81	1	m	07-02-2022
1. iso	88	88	1	m	07-02-2022
1. iso	49	49	1	f	07-02-2022
1. iso	58	58	1	f	07-02-2022
1. iso	61	61	0	f	07-02-2022	cens by video
1. iso	77	77	1	f	07-02-2022
1. iso	79	79	1	f	07-02-2022
1. iso	79	79	1	f	07-02-2022
1. iso	79	79	1	f	07-02-2022
1. iso	81	81	1	f	07-02-2022
1. iso	81	81	1	f	07-02-2022
1. iso	84	84	1	f	07-02-2022
1. iso	84	84	1	f	07-02-2022
1. iso	84	84	1	f	07-02-2022
1. iso	86	86	1	f	07-02-2022
1. iso	86	86	1	f	07-02-2022
1. iso	88	88	1	f	07-02-2022
1. iso	88	88	1	f	07-02-2022
1. iso	88	88	1	f	07-02-2022
1. iso	88	88	1	f	07-02-2022
1. iso	91	91	1	f	07-02-2022
1. iso	94	94	1	f	07-02-2022
h. AMP10	5	5	1	m	19-12-2021
h. AMP10	54	54	1	m	19-12-2021
h. AMP10	57	57	1	m	19-12-2021
h. AMP10	64	64	1	m	19-12-2021
h. AMP10	64	64	1	m	19-12-2021
h. AMP10	66	66	1	m	19-12-2021
h. AMP10	68	68	1	m	19-12-2021
h. AMP10	68	68	1	m	19-12-2021
h. AMP10	71	71	1	m	19-12-2021
h. AMP10	71	71	1	m	19-12-2021
h. AMP10	71	71	1	m	19-12-2021
h. AMP10	71	71	1	m	19-12-2021
h. AMP10	71	71	1	m	19-12-2021
h. AMP10	71	71	1	m	19-12-2021
h. AMP10	71	71	1	m	19-12-2021
h. AMP10	71	71	1	m	19-12-2021
h. AMP10	71	71	1	m	19-12-2021
h. AMP10	71	71	1	m	19-12-2021
h. AMP10	73	73	1	m	19-12-2021
h. AMP10	73	73	1	m	19-12-2021
h. AMP10	59	59	1	f	19-12-2021
h. AMP10	66	66	1	f	19-12-2021
h. AMP10	68	68	1	f	19-12-2021
h. AMP10	68	68	1	f	19-12-2021
h. AMP10	71	71	1	f	19-12-2021
h. AMP10	71	71	1	f	19-12-2021
h. AMP10	73	73	1	f	19-12-2021
h. AMP10	73	73	1	f	19-12-2021
h. AMP10	73	73	1	f	19-12-2021
h. AMP10	73	73	1	f	19-12-2021
h. AMP10	73	73	1	f	19-12-2021
h. AMP10	74	74	1	f	19-12-2021
h. AMP10	78	78	1	f	19-12-2021
h. AMP10	78	78	1	f	19-12-2021
h. AMP10	78	78	1	f	19-12-2021
h. AMP10	78	78	1	f	19-12-2021
h. AMP10	78	78	1	f	19-12-2021
h. AMP10	80	80	1	f	19-12-2021
h. AMP10	80	80	1	f	19-12-2021
h. AMP10	82	82	1	f	19-12-2021
h. AMP10		49	0	m	26-01-2022
h. AMP10		49	0	m	26-01-2022
h. AMP10		49	0	m	26-01-2022
h. AMP10		49	0	m	26-01-2022
h. AMP10		49	0	m	26-01-2022
h. AMP10		49	0	m	26-01-2022
h. AMP10		49	0	m	26-01-2022
h. AMP10		49	0	m	26-01-2022
h. AMP10		49	0	m	26-01-2022
h. AMP10		49	0	m	26-01-2022
h. AMP10		49	0	m	26-01-2022
h. AMP10		49	0	m	26-01-2022
h. AMP10		49	0	m	26-01-2022
h. AMP10		49	0	m	26-01-2022
h. AMP10		49	0	m	26-01-2022
h. AMP10		49	0	m	26-01-2022
h. AMP10		49	0	m	26-01-2022
h. AMP10		49	0	m	26-01-2022
h. AMP10		49	0	m	26-01-2022
h. AMP10		49	0	m	26-01-2022
h. AMP10	9	9	1	f	26-01-2022
h. AMP10	12	12	1	f	26-01-2022
h. AMP10	12	12	1	f	26-01-2022
h. AMP10	35	35	1	f	26-01-2022
h. AMP10	42	42	1	f	26-01-2022
h. AMP10		49	0	f	26-01-2022
h. AMP10		49	0	f	26-01-2022
h. AMP10		49	0	f	26-01-2022
h. AMP10		49	0	f	26-01-2022
h. AMP10		49	0	f	26-01-2022
h. AMP10		49	0	f	26-01-2022
h. AMP10		49	0	f	26-01-2022
h. AMP10		49	0	f	26-01-2022
h. AMP10		49	0	f	26-01-2022
h. AMP10		49	0	f	26-01-2022
h. AMP10		49	0	f	26-01-2022
h. AMP10		49	0	f	26-01-2022
h. AMP10		49	0	f	26-01-2022
h. AMP10		49	0	f	26-01-2022
h. AMP10		49	0	f	26-01-2022
h. AMP10	9	9	1	m	07-02-2022
h. AMP10		37	0	m	07-02-2022
h. AMP10		37	0	m	07-02-2022
h. AMP10		37	0	m	07-02-2022
h. AMP10		37	0	m	07-02-2022
h. AMP10		37	0	m	07-02-2022
h. AMP10		37	0	m	07-02-2022
h. AMP10		37	0	m	07-02-2022
h. AMP10		37	0	m	07-02-2022
h. AMP10		37	0	m	07-02-2022
h. AMP10		37	0	m	07-02-2022
h. AMP10		37	0	m	07-02-2022
h. AMP10		37	0	m	07-02-2022
h. AMP10		37	0	m	07-02-2022
h. AMP10		37	0	m	07-02-2022
h. AMP10		37	0	m	07-02-2022
h. AMP10		37	0	m	07-02-2022
h. AMP10		37	0	m	07-02-2022
h. AMP10		37	0	m	07-02-2022
h. AMP10		37	0	m	07-02-2022
h. AMP10	4	4	1	f	07-02-2022
h. AMP10	37	37	1	f	07-02-2022
h. AMP10		37	0	f	07-02-2022
h. AMP10		37	0	f	07-02-2022
h. AMP10		37	0	f	07-02-2022
h. AMP10		37	0	f	07-02-2022
h. AMP10		37	0	f	07-02-2022
h. AMP10		37	0	f	07-02-2022
h. AMP10		37	0	f	07-02-2022
h. AMP10		37	0	f	07-02-2022
h. AMP10		37	0	f	07-02-2022
h. AMP10		37	0	f	07-02-2022
h. AMP10		37	0	f	07-02-2022
h. AMP10		37	0	f	07-02-2022
h. AMP10		37	0	f	07-02-2022
h. AMP10		37	0	f	07-02-2022
h. AMP10		37	0	f	07-02-2022
h. AMP10		37	0	f	07-02-2022
h. AMP10		37	0	f	07-02-2022
h. AMP10		37	0	f	07-02-2022
