## Supplementary material for "Antimicrobial peptides do not directly contribute to aging in *Drosophila*, but improve lifespan by preventing dysbiosis": File S5: survoutput_sexsplit.csv

Dummy	Gtype	Date	Sex	records	n.max	n.start	events	*rmean	*se(rmean)	median	0.95LCL	0.95UCL
strata(Gtype)=1.	iso	07.02.22	f	20	20	20	19	79.46764706	2.028842274	84	81	88
strata(Gtype)=1.	iso	19.12.21	f	20	20	20	20	82.85	0.579978448	87	85	89
strata(Gtype)=1.	iso	26.01.22	f	20	20	20	20	78.3	2.949660997	86	84	89
strata(Gtype)=i.	AMP14	07.02.22	f	20	20	20	20	60.65	2.974285629	61.5	56	70
strata(Gtype)=i.	AMP14	19.12.21	f	17	17	17	15	71.26737968	2.656530714	73	66	85
strata(Gtype)=i.	AMP14	26.01.22	f	20	20	20	18	68.56428571	2.964850758	72	68	82
strata(Gtype)=j.	Rel	07.02.22	f	20	20	20	20	29.5	2.788816953	35	28	39
strata(Gtype)=j.	Rel	19.12.21	f	20	20	20	20	37	2.586503431	38	36	47
strata(Gtype)=j.	Rel	26.01.22	f	20	20	20	20	45.95	1.767024335	48	40	51
strata(Gtype)=1.	iso	07.02.22	m	20	20	20	18	73.16666667	1.333911912	73	68	77
strata(Gtype)=1.	iso	19.12.21	m	20	20	20	18	79.5	1.150013419	82	75	85
strata(Gtype)=1.	iso	26.01.22	m	20	20	20	18	75.94444444	0.979645382	75	72	80
strata(Gtype)=i.	AMP14	07.02.22	m	20	20	20	17	65.48410256	2.423892833	65	63	77
strata(Gtype)=i.	AMP14	19.12.21	m	20	20	20	16	67.59285714	4.818125739	75	71	82
strata(Gtype)=i.	AMP14	26.01.22	m	20	20	20	18	70.11333333	2.27948126	72	65	80
strata(Gtype)=j.	Rel	07.02.22	m	20	20	20	17	34.79	1.492198043	37	32	39
strata(Gtype)=j.	Rel	19.12.21	m	20	20	20	17	42.65	2.765461083	45	36	NA
strata(Gtype)=j.	Rel	26.01.22	m	21	21	21	18	49.67077498	2.490721554	49	42	61
