## Supplementary material for "Antimicrobial peptides do not directly contribute to aging in *Drosophila*, but improve lifespan by preventing dysbiosis": File S5: Cox_29C_mf.csv

	Life	1. iso	2. OR-R	3. AMP14	4. iso Rel	5. mth[1]	6. dnr1[2-133]	<NA>
1	5	NA	NA	NA	1	NA	NA	NA
2	6	1	NA	NA	NA	NA	NA	NA
3	6	NA	1	NA	NA	NA	NA	NA
4	6	NA	NA	NA	NA	NA	1	NA
5	6	NA	NA	1	NA	NA	NA	NA
6	8	NA	NA	NA	NA	NA	1	NA
7	8	NA	1	NA	NA	NA	NA	NA
8	8	1	NA	NA	NA	NA	NA	NA
9	11	NA	NA	NA	1	NA	NA	NA
10	11	NA	1	NA	NA	NA	NA	NA
11	11	NA	NA	NA	NA	NA	1	NA
12	12	NA	NA	NA	1	NA	NA	NA
13	15	NA	NA	NA	1	NA	NA	NA
14	15	NA	NA	1	NA	NA	NA	NA
15	15	NA	NA	NA	1	NA	NA	NA
16	15	NA	NA	NA	1	NA	NA	NA
17	15	NA	NA	1	NA	NA	NA	NA
18	15	NA	NA	NA	1	NA	NA	NA
19	17	NA	NA	NA	1	NA	NA	NA
20	17	NA	NA	NA	1	NA	NA	NA
21	17	NA	NA	NA	1	NA	NA	NA
22	17	NA	NA	NA	NA	NA	1	NA
23	17	NA	NA	NA	1	NA	NA	NA
24	17	NA	NA	1	NA	NA	NA	NA
25	17	NA	NA	1	NA	NA	NA	NA
26	17	NA	NA	NA	NA	NA	1	NA
27	18	NA	NA	NA	1	NA	NA	NA
28	18	NA	NA	NA	1	NA	NA	NA
29	18	NA	NA	NA	1	NA	NA	NA
30	18	NA	NA	NA	1	NA	NA	NA
31	18	NA	NA	NA	1	NA	NA	NA
32	18	NA	NA	NA	1	NA	NA	NA
33	18	NA	NA	NA	1	NA	NA	NA
34	18	NA	NA	NA	1	NA	NA	NA
35	18	NA	NA	NA	1	NA	NA	NA
36	18	NA	NA	NA	1	NA	NA	NA
37	18	NA	NA	NA	1	NA	NA	NA
38	18	NA	NA	NA	1	NA	NA	NA
39	18	NA	NA	NA	1	NA	NA	NA
40	18	NA	NA	NA	1	NA	NA	NA
41	18	NA	NA	NA	1	NA	NA	NA
42	18	NA	NA	NA	1	NA	NA	NA
43	18	NA	NA	NA	1	NA	NA	NA
44	18	NA	NA	NA	1	NA	NA	NA
45	18	NA	NA	NA	1	NA	NA	NA
46	18	NA	NA	NA	1	NA	NA	NA
47	18	NA	NA	1	NA	NA	NA	NA
48	18	NA	1	NA	NA	NA	NA	NA
49	18	NA	NA	NA	1	NA	NA	NA
50	18	NA	NA	NA	1	NA	NA	NA
51	18	NA	NA	NA	1	NA	NA	NA
52	18	NA	NA	NA	1	NA	NA	NA
53	18	NA	NA	NA	1	NA	NA	NA
54	18	NA	NA	NA	1	NA	NA	NA
55	18	NA	NA	NA	1	NA	NA	NA
56	18	NA	NA	NA	1	NA	NA	NA
57	18	NA	NA	NA	1	NA	NA	NA
58	18	NA	NA	NA	1	NA	NA	NA
59	18	NA	NA	NA	1	NA	NA	NA
60	18	NA	NA	NA	1	NA	NA	NA
61	18	NA	NA	NA	1	NA	NA	NA
62	18	NA	NA	NA	1	NA	NA	NA
63	18	NA	NA	NA	1	NA	NA	NA
64	18	NA	NA	NA	1	NA	NA	NA
65	18	NA	NA	NA	1	NA	NA	NA
66	18	NA	NA	NA	1	NA	NA	NA
67	18	NA	NA	1	NA	NA	NA	NA
68	18	NA	NA	1	NA	NA	NA	NA
69	19	NA	NA	NA	1	NA	NA	NA
70	19	NA	NA	NA	1	NA	NA	NA
71	19	NA	NA	NA	NA	NA	1	NA
72	19	NA	NA	NA	NA	NA	1	NA
73	19	NA	NA	NA	NA	NA	1	NA
74	20	NA	0	NA	NA	NA	NA	NA
75	20	NA	0	NA	NA	NA	NA	NA
76	20	NA	0	NA	NA	NA	NA	NA
77	20	NA	0	NA	NA	NA	NA	NA
78	20	NA	0	NA	NA	NA	NA	NA
79	20	NA	0	NA	NA	NA	NA	NA
80	20	NA	NA	1	NA	NA	NA	NA
81	20	NA	NA	1	NA	NA	NA	NA
82	20	NA	NA	NA	NA	NA	1	NA
83	20	NA	NA	NA	1	NA	NA	NA
84	20	NA	NA	NA	1	NA	NA	NA
85	20	NA	NA	NA	1	NA	NA	NA
86	20	NA	NA	NA	1	NA	NA	NA
87	20	NA	NA	NA	1	NA	NA	NA
88	20	NA	NA	NA	1	NA	NA	NA
89	20	NA	NA	NA	1	NA	NA	NA
90	20	NA	NA	NA	1	NA	NA	NA
91	20	NA	NA	NA	1	NA	NA	NA
92	20	NA	NA	NA	1	NA	NA	NA
93	20	NA	NA	NA	1	NA	NA	NA
94	20	NA	NA	NA	1	NA	NA	NA
95	20	NA	NA	NA	1	NA	NA	NA
96	20	NA	NA	NA	1	NA	NA	NA
97	20	NA	NA	NA	1	NA	NA	NA
98	20	NA	NA	NA	1	NA	NA	NA
99	20	NA	NA	NA	1	NA	NA	NA
100	20	NA	NA	NA	1	NA	NA	NA
101	20	NA	NA	NA	1	NA	NA	NA
102	20	NA	NA	1	NA	NA	NA	NA
103	20	NA	NA	1	NA	NA	NA	NA
104	20	NA	NA	1	NA	NA	NA	NA
105	20	NA	NA	1	NA	NA	NA	NA
106	20	NA	NA	1	NA	NA	NA	NA
107	20	NA	NA	1	NA	NA	NA	NA
108	20	NA	NA	1	NA	NA	NA	NA
109	20	NA	NA	1	NA	NA	NA	NA
110	20	NA	NA	1	NA	NA	NA	NA
111	20	NA	NA	1	NA	NA	NA	NA
112	20	NA	NA	1	NA	NA	NA	NA
113	20	NA	NA	NA	NA	NA	1	NA
114	20	NA	NA	NA	1	NA	NA	NA
115	20	NA	NA	NA	1	NA	NA	NA
116	20	NA	NA	NA	1	NA	NA	NA
117	20	NA	NA	NA	1	NA	NA	NA
118	20	NA	NA	NA	1	NA	NA	NA
119	20	NA	NA	NA	1	NA	NA	NA
120	20	NA	NA	NA	1	NA	NA	NA
121	20	NA	NA	NA	1	NA	NA	NA
122	20	NA	NA	NA	1	NA	NA	NA
123	20	NA	NA	NA	1	NA	NA	NA
124	20	NA	NA	NA	1	NA	NA	NA
125	20	NA	NA	NA	1	NA	NA	NA
126	20	NA	NA	NA	1	NA	NA	NA
127	20	NA	NA	NA	1	NA	NA	NA
128	20	NA	NA	NA	1	NA	NA	NA
129	20	NA	NA	NA	1	NA	NA	NA
130	20	NA	NA	NA	1	NA	NA	NA
131	20	NA	NA	NA	1	NA	NA	NA
132	20	NA	NA	NA	1	NA	NA	NA
133	20	NA	NA	NA	1	NA	NA	NA
134	20	NA	NA	1	NA	NA	NA	NA
135	22	NA	NA	NA	1	NA	NA	NA
136	22	NA	NA	NA	1	NA	NA	NA
137	22	NA	NA	NA	1	NA	NA	NA
138	22	NA	NA	NA	1	NA	NA	NA
139	22	NA	NA	NA	1	NA	NA	NA
140	22	NA	NA	NA	1	NA	NA	NA
141	22	NA	NA	NA	1	NA	NA	NA
142	22	NA	NA	NA	1	NA	NA	NA
143	22	NA	NA	NA	1	NA	NA	NA
144	22	NA	NA	NA	1	NA	NA	NA
145	22	NA	NA	NA	1	NA	NA	NA
146	22	NA	NA	NA	1	NA	NA	NA
147	22	NA	NA	NA	NA	NA	1	NA
148	22	NA	NA	NA	1	NA	NA	NA
149	22	NA	NA	NA	1	NA	NA	NA
150	22	NA	NA	NA	1	NA	NA	NA
151	22	NA	NA	NA	1	NA	NA	NA
152	22	NA	NA	NA	1	NA	NA	NA
153	22	NA	NA	NA	1	NA	NA	NA
154	22	NA	NA	NA	1	NA	NA	NA
155	22	NA	NA	NA	1	NA	NA	NA
156	22	NA	NA	NA	1	NA	NA	NA
157	22	NA	NA	NA	1	NA	NA	NA
158	22	NA	NA	NA	1	NA	NA	NA
159	22	NA	NA	NA	1	NA	NA	NA
160	22	NA	NA	NA	1	NA	NA	NA
161	22	NA	NA	NA	1	NA	NA	NA
162	22	NA	NA	NA	1	NA	NA	NA
163	22	NA	NA	NA	1	NA	NA	NA
164	22	NA	NA	NA	1	NA	NA	NA
165	22	NA	NA	NA	1	NA	NA	NA
166	22	NA	NA	1	NA	NA	NA	NA
167	22	NA	NA	NA	NA	NA	1	NA
168	22	NA	NA	NA	NA	NA	1	NA
169	22	NA	NA	NA	NA	NA	1	NA
170	22	NA	NA	NA	NA	NA	1	NA
171	22	NA	NA	1	NA	NA	NA	NA
172	22	NA	NA	1	NA	NA	NA	NA
173	22	NA	NA	1	NA	NA	NA	NA
174	23	NA	NA	1	NA	NA	NA	NA
175	23	NA	NA	1	NA	NA	NA	NA
176	23	NA	NA	1	NA	NA	NA	NA
177	23	NA	NA	1	NA	NA	NA	NA
178	23	NA	NA	1	NA	NA	NA	NA
179	23	NA	NA	1	NA	NA	NA	NA
180	23	NA	NA	1	NA	NA	NA	NA
181	23	NA	NA	1	NA	NA	NA	NA
182	23	NA	NA	1	NA	NA	NA	NA
183	23	NA	NA	1	NA	NA	NA	NA
184	23	NA	NA	1	NA	NA	NA	NA
185	23	NA	NA	1	NA	NA	NA	NA
186	23	NA	NA	1	NA	NA	NA	NA
187	23	NA	NA	1	NA	NA	NA	NA
188	23	NA	NA	1	NA	NA	NA	NA
189	23	NA	NA	1	NA	NA	NA	NA
190	23	NA	NA	NA	NA	1	NA	NA
191	23	NA	NA	NA	NA	NA	1	NA
192	23	NA	NA	1	NA	NA	NA	NA
193	23	NA	NA	1	NA	NA	NA	NA
194	23	NA	NA	1	NA	NA	NA	NA
195	23	NA	NA	1	NA	NA	NA	NA
196	24	NA	NA	1	NA	NA	NA	NA
197	25	NA	1	NA	NA	NA	NA	NA
198	25	NA	1	NA	NA	NA	NA	NA
199	25	NA	NA	NA	NA	NA	1	NA
200	25	NA	NA	1	NA	NA	NA	NA
201	25	NA	NA	1	NA	NA	NA	NA
202	25	NA	NA	1	NA	NA	NA	NA
203	25	NA	NA	1	NA	NA	NA	NA
204	25	NA	NA	1	NA	NA	NA	NA
205	25	NA	0	NA	NA	NA	NA	NA
206	25	NA	0	NA	NA	NA	NA	NA
207	25	NA	NA	NA	NA	0	NA	NA
208	25	NA	NA	NA	NA	NA	0	NA
209	25	NA	NA	NA	NA	NA	0	NA
210	25	NA	NA	NA	NA	NA	0	NA
211	25	NA	NA	NA	NA	NA	0	NA
212	25	NA	NA	NA	NA	NA	0	NA
213	25	NA	NA	NA	NA	NA	0	NA
214	25	NA	NA	NA	NA	NA	0	NA
215	25	NA	NA	NA	NA	NA	0	NA
216	25	NA	NA	NA	NA	NA	0	NA
217	25	NA	NA	NA	NA	NA	0	NA
218	25	NA	NA	NA	NA	NA	0	NA
219	25	NA	NA	NA	NA	NA	0	NA
220	25	NA	NA	NA	NA	NA	0	NA
221	25	NA	NA	NA	NA	NA	0	NA
222	25	NA	NA	1	NA	NA	NA	NA
223	25	NA	NA	1	NA	NA	NA	NA
224	25	NA	NA	1	NA	NA	NA	NA
225	25	NA	NA	1	NA	NA	NA	NA
226	25	NA	NA	1	NA	NA	NA	NA
227	25	NA	NA	1	NA	NA	NA	NA
228	25	NA	NA	1	NA	NA	NA	NA
229	25	NA	NA	1	NA	NA	NA	NA
230	25	NA	NA	NA	NA	NA	0	NA
231	27	1	NA	NA	NA	NA	NA	NA
232	27	1	NA	NA	NA	NA	NA	NA
233	27	NA	NA	1	NA	NA	NA	NA
234	27	NA	NA	1	NA	NA	NA	NA
235	27	NA	NA	1	NA	NA	NA	NA
236	27	NA	NA	1	NA	NA	NA	NA
237	27	NA	NA	1	NA	NA	NA	NA
238	27	NA	NA	1	NA	NA	NA	NA
239	27	NA	NA	1	NA	NA	NA	NA
240	27	NA	NA	1	NA	NA	NA	NA
241	27	NA	NA	1	NA	NA	NA	NA
242	27	NA	NA	1	NA	NA	NA	NA
243	27	NA	NA	1	NA	NA	NA	NA
244	27	NA	NA	1	NA	NA	NA	NA
245	27	NA	NA	1	NA	NA	NA	NA
246	27	NA	NA	1	NA	NA	NA	NA
247	27	NA	NA	1	NA	NA	NA	NA
248	27	NA	NA	1	NA	NA	NA	NA
249	27	NA	NA	1	NA	NA	NA	NA
250	27	NA	NA	1	NA	NA	NA	NA
251	27	NA	NA	1	NA	NA	NA	NA
252	27	NA	1	NA	NA	NA	NA	NA
253	27	NA	1	NA	NA	NA	NA	NA
254	27	NA	NA	NA	NA	NA	1	NA
255	27	NA	NA	1	NA	NA	NA	NA
256	27	NA	NA	1	NA	NA	NA	NA
257	27	NA	NA	1	NA	NA	NA	NA
258	27	NA	NA	1	NA	NA	NA	NA
259	27	NA	NA	1	NA	NA	NA	NA
260	27	NA	NA	1	NA	NA	NA	NA
261	27	NA	NA	1	NA	NA	NA	NA
262	27	NA	NA	1	NA	NA	NA	NA
263	27	NA	NA	1	NA	NA	NA	NA
264	27	NA	NA	1	NA	NA	NA	NA
265	27	NA	NA	1	NA	NA	NA	NA
266	27	NA	NA	1	NA	NA	NA	NA
267	27	NA	NA	NA	NA	NA	1	NA
268	27	1	NA	NA	NA	NA	NA	NA
269	27	NA	NA	1	NA	NA	NA	NA
270	27	NA	1	NA	NA	NA	NA	NA
271	27	NA	1	NA	NA	NA	NA	NA
272	27	NA	NA	NA	NA	NA	1	NA
273	27	NA	NA	NA	NA	NA	1	NA
274	27	NA	NA	NA	NA	NA	1	NA
275	27	NA	NA	1	NA	NA	NA	NA
276	27	NA	NA	1	NA	NA	NA	NA
277	27	NA	NA	1	NA	NA	NA	NA
278	27	NA	NA	1	NA	NA	NA	NA
279	27	NA	NA	1	NA	NA	NA	NA
280	27	NA	NA	1	NA	NA	NA	NA
281	27	NA	NA	1	NA	NA	NA	NA
282	27	NA	NA	1	NA	NA	NA	NA
283	27	NA	NA	1	NA	NA	NA	NA
284	27	NA	1	NA	NA	NA	NA	NA
285	27	NA	1	NA	NA	NA	NA	NA
286	27	NA	1	NA	NA	NA	NA	NA
287	29	NA	1	NA	NA	NA	NA	NA
288	29	NA	1	NA	NA	NA	NA	NA
289	29	NA	NA	NA	NA	NA	1	NA
290	29	NA	NA	NA	NA	NA	1	NA
291	29	NA	NA	NA	NA	NA	1	NA
292	29	NA	NA	1	NA	NA	NA	NA
293	29	NA	NA	1	NA	NA	NA	NA
294	29	NA	NA	1	NA	NA	NA	NA
295	29	NA	NA	1	NA	NA	NA	NA
296	29	1	NA	NA	NA	NA	NA	NA
297	29	NA	1	NA	NA	NA	NA	NA
298	29	NA	NA	NA	NA	NA	1	NA
299	29	1	NA	NA	NA	NA	NA	NA
300	29	NA	NA	NA	NA	1	NA	NA
301	29	NA	NA	NA	NA	NA	1	NA
302	29	NA	NA	NA	NA	NA	1	NA
303	29	NA	NA	NA	NA	NA	1	NA
304	30	NA	0	NA	NA	NA	NA	NA
305	30	NA	0	NA	NA	NA	NA	NA
306	30	NA	1	NA	NA	NA	NA	NA
307	30	NA	1	NA	NA	NA	NA	NA
308	30	NA	NA	NA	NA	NA	1	NA
309	30	NA	NA	1	NA	NA	NA	NA
310	30	NA	1	NA	NA	NA	NA	NA
311	30	NA	1	NA	NA	NA	NA	NA
312	30	NA	1	NA	NA	NA	NA	NA
313	30	NA	1	NA	NA	NA	NA	NA
314	30	NA	1	NA	NA	NA	NA	NA
315	30	NA	NA	NA	NA	NA	0	NA
316	31	NA	NA	NA	NA	NA	1	NA
317	31	NA	NA	NA	NA	NA	1	NA
318	31	NA	NA	NA	NA	NA	1	NA
319	32	1	NA	NA	NA	NA	NA	NA
320	32	1	NA	NA	NA	NA	NA	NA
321	32	NA	NA	1	NA	NA	NA	NA
322	32	NA	1	NA	NA	NA	NA	NA
323	32	NA	1	NA	NA	NA	NA	NA
324	32	NA	NA	NA	NA	1	NA	NA
325	32	NA	NA	NA	NA	NA	1	NA
326	32	NA	NA	NA	NA	NA	1	NA
327	32	NA	NA	NA	NA	NA	1	NA
328	32	NA	NA	NA	NA	NA	1	NA
329	32	NA	NA	NA	NA	NA	1	NA
330	32	NA	NA	1	NA	NA	NA	NA
331	32	NA	NA	NA	NA	NA	1	NA
332	33	1	NA	NA	NA	NA	NA	NA
333	33	NA	1	NA	NA	NA	NA	NA
334	33	NA	1	NA	NA	NA	NA	NA
335	33	NA	NA	NA	NA	1	NA	NA
336	33	NA	NA	NA	NA	NA	1	NA
337	33	NA	NA	NA	NA	NA	1	NA
338	33	NA	NA	1	NA	NA	NA	NA
339	33	NA	NA	NA	NA	NA	1	NA
340	33	NA	NA	NA	NA	NA	1	NA
341	33	NA	NA	NA	NA	NA	1	NA
342	34	1	NA	NA	NA	NA	NA	NA
343	34	1	NA	NA	NA	NA	NA	NA
344	34	1	NA	NA	NA	NA	NA	NA
345	34	1	NA	NA	NA	NA	NA	NA
346	34	1	NA	NA	NA	NA	NA	NA
347	34	1	NA	NA	NA	NA	NA	NA
348	34	1	NA	NA	NA	NA	NA	NA
349	34	NA	1	NA	NA	NA	NA	NA
350	34	NA	1	NA	NA	NA	NA	NA
351	34	NA	1	NA	NA	NA	NA	NA
352	34	NA	1	NA	NA	NA	NA	NA
353	34	NA	1	NA	NA	NA	NA	NA
354	34	NA	NA	NA	NA	1	NA	NA
355	34	NA	NA	NA	NA	1	NA	NA
356	34	NA	NA	NA	NA	1	NA	NA
357	34	NA	NA	NA	NA	1	NA	NA
358	34	NA	NA	NA	NA	1	NA	NA
359	34	NA	NA	NA	NA	1	NA	NA
360	34	NA	NA	NA	NA	1	NA	NA
361	34	NA	NA	NA	NA	1	NA	NA
362	34	NA	NA	NA	NA	1	NA	NA
363	34	NA	NA	NA	NA	1	NA	NA
364	34	NA	NA	NA	NA	1	NA	NA
365	34	NA	NA	NA	NA	1	NA	NA
366	34	NA	NA	NA	NA	1	NA	NA
367	34	NA	NA	NA	NA	NA	1	NA
368	34	NA	NA	NA	NA	NA	1	NA
369	34	NA	NA	NA	NA	NA	1	NA
370	34	NA	NA	NA	NA	NA	1	NA
371	34	NA	NA	NA	NA	NA	1	NA
372	34	NA	NA	NA	NA	NA	1	NA
373	34	1	NA	NA	NA	NA	NA	NA
374	34	1	NA	NA	NA	NA	NA	NA
375	34	1	NA	NA	NA	NA	NA	NA
376	34	NA	NA	NA	NA	1	NA	NA
377	34	NA	NA	NA	NA	1	NA	NA
378	34	NA	NA	NA	NA	1	NA	NA
379	34	NA	NA	NA	NA	1	NA	NA
380	34	NA	NA	NA	NA	1	NA	NA
381	34	NA	NA	NA	NA	1	NA	NA
382	34	NA	NA	NA	NA	1	NA	NA
383	34	NA	NA	NA	NA	1	NA	NA
384	34	NA	NA	NA	NA	NA	1	NA
385	34	NA	NA	NA	NA	NA	1	NA
386	34	NA	NA	NA	NA	NA	1	NA
387	34	NA	NA	NA	NA	NA	1	NA
388	34	NA	NA	NA	NA	NA	1	NA
389	34	NA	NA	NA	NA	NA	1	NA
390	34	NA	NA	NA	NA	NA	1	NA
391	34	1	NA	NA	NA	NA	NA	NA
392	34	1	NA	NA	NA	NA	NA	NA
393	34	1	NA	NA	NA	NA	NA	NA
394	34	NA	1	NA	NA	NA	NA	NA
395	34	NA	1	NA	NA	NA	NA	NA
396	34	NA	1	NA	NA	NA	NA	NA
397	34	NA	1	NA	NA	NA	NA	NA
398	34	NA	1	NA	NA	NA	NA	NA
399	34	NA	1	NA	NA	NA	NA	NA
400	34	NA	NA	NA	NA	1	NA	NA
401	34	NA	NA	NA	NA	1	NA	NA
402	34	1	NA	NA	NA	NA	NA	NA
403	34	1	NA	NA	NA	NA	NA	NA
404	34	1	NA	NA	NA	NA	NA	NA
405	34	1	NA	NA	NA	NA	NA	NA
406	34	1	NA	NA	NA	NA	NA	NA
407	34	1	NA	NA	NA	NA	NA	NA
408	34	1	NA	NA	NA	NA	NA	NA
409	34	1	NA	NA	NA	NA	NA	NA
410	34	NA	1	NA	NA	NA	NA	NA
411	34	NA	NA	NA	NA	1	NA	NA
412	34	NA	NA	NA	NA	1	NA	NA
413	34	NA	NA	NA	NA	1	NA	NA
414	36	1	NA	NA	NA	NA	NA	NA
415	36	NA	1	NA	NA	NA	NA	NA
416	36	NA	NA	NA	NA	1	NA	NA
417	36	NA	NA	NA	NA	1	NA	NA
418	36	NA	NA	NA	NA	1	NA	NA
419	36	NA	NA	NA	NA	1	NA	NA
420	36	NA	NA	NA	NA	1	NA	NA
421	36	NA	NA	NA	NA	1	NA	NA
422	36	NA	NA	NA	NA	1	NA	NA
423	36	NA	NA	NA	NA	1	NA	NA
424	36	NA	NA	NA	NA	NA	1	NA
425	36	NA	NA	NA	NA	NA	1	NA
426	36	NA	NA	NA	NA	NA	1	NA
427	36	1	NA	NA	NA	NA	NA	NA
428	36	NA	NA	NA	NA	NA	1	NA
429	36	NA	NA	NA	NA	NA	1	NA
430	36	1	NA	NA	NA	NA	NA	NA
431	36	1	NA	NA	NA	NA	NA	NA
432	36	NA	1	NA	NA	NA	NA	NA
433	36	NA	1	NA	NA	NA	NA	NA
434	36	NA	1	NA	NA	NA	NA	NA
435	36	NA	NA	NA	NA	1	NA	NA
436	36	NA	NA	NA	NA	1	NA	NA
437	36	NA	NA	NA	NA	1	NA	NA
438	36	NA	NA	NA	NA	1	NA	NA
439	36	NA	NA	NA	NA	1	NA	NA
440	36	NA	NA	NA	NA	1	NA	NA
441	36	1	NA	NA	NA	NA	NA	NA
442	36	1	NA	NA	NA	NA	NA	NA
443	36	NA	NA	NA	NA	1	NA	NA
444	36	NA	NA	NA	NA	1	NA	NA
445	36	NA	NA	NA	NA	1	NA	NA
446	36	NA	NA	NA	NA	1	NA	NA
447	36	NA	NA	NA	NA	NA	1	NA
448	36	NA	NA	NA	NA	NA	1	NA
449	37	1	NA	NA	NA	NA	NA	NA
450	37	1	NA	NA	NA	NA	NA	NA
451	37	1	NA	NA	NA	NA	NA	NA
452	37	NA	1	NA	NA	NA	NA	NA
453	37	NA	NA	NA	NA	1	NA	NA
454	37	NA	NA	NA	NA	1	NA	NA
455	37	NA	NA	NA	NA	1	NA	NA
456	37	NA	NA	NA	NA	1	NA	NA
457	37	NA	NA	NA	NA	NA	1	NA
458	37	NA	NA	NA	NA	NA	1	NA
459	37	1	NA	NA	NA	NA	NA	NA
460	37	NA	NA	NA	NA	1	NA	NA
461	37	NA	NA	NA	NA	1	NA	NA
462	37	NA	NA	NA	NA	NA	1	NA
463	37	NA	NA	NA	NA	NA	1	NA
464	38	1	NA	NA	NA	NA	NA	NA
465	38	1	NA	NA	NA	NA	NA	NA
466	38	1	NA	NA	NA	NA	NA	NA
467	38	1	NA	NA	NA	NA	NA	NA
468	38	1	NA	NA	NA	NA	NA	NA
469	38	1	NA	NA	NA	NA	NA	NA
470	38	1	NA	NA	NA	NA	NA	NA
471	38	1	NA	NA	NA	NA	NA	NA
472	38	1	NA	NA	NA	NA	NA	NA
473	38	1	NA	NA	NA	NA	NA	NA
474	38	NA	1	NA	NA	NA	NA	NA
475	38	NA	1	NA	NA	NA	NA	NA
476	38	NA	1	NA	NA	NA	NA	NA
477	38	NA	1	NA	NA	NA	NA	NA
478	38	NA	1	NA	NA	NA	NA	NA
479	38	NA	NA	NA	NA	1	NA	NA
480	38	NA	NA	NA	NA	1	NA	NA
481	38	NA	NA	NA	NA	1	NA	NA
482	38	NA	NA	NA	NA	1	NA	NA
483	38	NA	NA	NA	NA	1	NA	NA
484	38	NA	NA	NA	NA	1	NA	NA
485	38	NA	NA	NA	NA	1	NA	NA
486	38	NA	NA	NA	NA	1	NA	NA
487	38	NA	NA	NA	NA	NA	1	NA
488	38	1	NA	NA	NA	NA	NA	NA
489	38	1	NA	NA	NA	NA	NA	NA
490	38	1	NA	NA	NA	NA	NA	NA
491	38	1	NA	NA	NA	NA	NA	NA
492	38	1	NA	NA	NA	NA	NA	NA
493	38	1	NA	NA	NA	NA	NA	NA
494	38	1	NA	NA	NA	NA	NA	NA
495	38	1	NA	NA	NA	NA	NA	NA
496	38	1	NA	NA	NA	NA	NA	NA
497	38	1	NA	NA	NA	NA	NA	NA
498	38	1	NA	NA	NA	NA	NA	NA
499	38	NA	1	NA	NA	NA	NA	NA
500	38	NA	1	NA	NA	NA	NA	NA
501	38	NA	1	NA	NA	NA	NA	NA
502	38	NA	1	NA	NA	NA	NA	NA
503	38	NA	NA	NA	NA	1	NA	NA
504	38	NA	NA	NA	NA	1	NA	NA
505	38	NA	NA	NA	NA	1	NA	NA
506	38	NA	NA	NA	NA	1	NA	NA
507	38	NA	NA	NA	NA	1	NA	NA
508	38	NA	NA	NA	NA	1	NA	NA
509	38	NA	NA	NA	NA	1	NA	NA
510	38	NA	NA	NA	NA	NA	1	NA
511	38	NA	NA	NA	NA	NA	1	NA
512	38	NA	NA	NA	NA	NA	1	NA
513	38	NA	NA	NA	NA	NA	1	NA
514	38	NA	NA	NA	NA	NA	1	NA
515	38	NA	NA	NA	NA	NA	1	NA
516	38	NA	NA	NA	NA	NA	1	NA
517	38	NA	NA	NA	NA	NA	1	NA
518	38	NA	NA	NA	NA	NA	1	NA
519	38	NA	NA	NA	NA	NA	1	NA
520	38	1	NA	NA	NA	NA	NA	NA
521	38	1	NA	NA	NA	NA	NA	NA
522	38	1	NA	NA	NA	NA	NA	NA
523	38	NA	NA	NA	NA	1	NA	NA
524	38	NA	NA	NA	NA	1	NA	NA
525	38	NA	NA	NA	NA	1	NA	NA
526	38	1	NA	NA	NA	NA	NA	NA
527	38	1	NA	NA	NA	NA	NA	NA
528	38	1	NA	NA	NA	NA	NA	NA
529	38	1	NA	NA	NA	NA	NA	NA
530	38	1	NA	NA	NA	NA	NA	NA
531	38	NA	1	NA	NA	NA	NA	NA
532	38	NA	NA	NA	NA	1	NA	NA
533	38	NA	NA	NA	NA	1	NA	NA
534	38	NA	NA	NA	NA	1	NA	NA
535	38	NA	NA	NA	NA	NA	1	NA
536	38	NA	NA	NA	NA	NA	1	NA
537	38	NA	NA	NA	NA	NA	1	NA
538	38	NA	NA	NA	NA	NA	1	NA
539	38	NA	NA	NA	NA	NA	1	NA
540	38	NA	NA	NA	NA	NA	1	NA
541	39	1	NA	NA	NA	NA	NA	NA
542	39	1	NA	NA	NA	NA	NA	NA
543	39	NA	1	NA	NA	NA	NA	NA
544	39	NA	NA	NA	NA	1	NA	NA
545	39	NA	NA	NA	NA	NA	1	NA
546	39	NA	NA	NA	NA	1	NA	NA
547	39	NA	NA	NA	NA	1	NA	NA
548	39	NA	NA	NA	NA	1	NA	NA
549	39	NA	NA	NA	NA	NA	1	NA
550	39	NA	NA	NA	NA	NA	1	NA
551	41	1	NA	NA	NA	NA	NA	NA
552	41	1	NA	NA	NA	NA	NA	NA
553	41	1	NA	NA	NA	NA	NA	NA
554	41	NA	1	NA	NA	NA	NA	NA
555	41	NA	NA	NA	NA	1	NA	NA
556	41	NA	NA	NA	NA	1	NA	NA
557	41	NA	NA	NA	NA	1	NA	NA
558	41	1	NA	NA	NA	NA	NA	NA
559	41	1	NA	NA	NA	NA	NA	NA
560	41	1	NA	NA	NA	NA	NA	NA
561	41	NA	1	NA	NA	NA	NA	NA
562	41	NA	NA	NA	NA	1	NA	NA
563	41	NA	NA	NA	NA	1	NA	NA
564	41	NA	NA	NA	NA	NA	1	NA
565	41	NA	NA	NA	NA	NA	1	NA
566	41	NA	NA	NA	NA	NA	1	NA
567	41	1	NA	NA	NA	NA	NA	NA
568	41	NA	1	NA	NA	NA	NA	NA
569	41	1	NA	NA	NA	NA	NA	NA
570	41	NA	1	NA	NA	NA	NA	NA
571	41	NA	1	NA	NA	NA	NA	NA
572	41	NA	1	NA	NA	NA	NA	NA
573	41	NA	1	NA	NA	NA	NA	NA
574	41	NA	NA	NA	NA	1	NA	NA
575	41	NA	NA	NA	NA	1	NA	NA
576	41	NA	NA	NA	NA	NA	1	NA
577	41	NA	NA	NA	NA	NA	1	NA
578	41	NA	NA	NA	NA	NA	1	NA
579	41	NA	NA	NA	NA	NA	1	NA
580	41	NA	NA	NA	NA	NA	1	NA
581	41	NA	NA	NA	NA	NA	1	NA
582	41	1	NA	NA	NA	NA	NA	NA
583	41	1	NA	NA	NA	NA	NA	NA
584	41	1	NA	NA	NA	NA	NA	NA
585	41	1	NA	NA	NA	NA	NA	NA
586	41	1	NA	NA	NA	NA	NA	NA
587	41	1	NA	NA	NA	NA	NA	NA
588	41	1	NA	NA	NA	NA	NA	NA
589	41	1	NA	NA	NA	NA	NA	NA
590	41	1	NA	NA	NA	NA	NA	NA
591	41	NA	1	NA	NA	NA	NA	NA
592	41	NA	NA	NA	NA	1	NA	NA
593	41	NA	NA	NA	NA	1	NA	NA
594	41	NA	NA	NA	NA	1	NA	NA
595	41	NA	NA	NA	NA	1	NA	NA
596	41	NA	NA	NA	NA	1	NA	NA
597	41	NA	NA	NA	NA	1	NA	NA
598	41	NA	NA	NA	NA	1	NA	NA
599	41	NA	NA	NA	NA	1	NA	NA
600	41	1	NA	NA	NA	NA	NA	NA
601	41	1	NA	NA	NA	NA	NA	NA
602	41	1	NA	NA	NA	NA	NA	NA
603	41	NA	1	NA	NA	NA	NA	NA
604	41	NA	1	NA	NA	NA	NA	NA
605	41	NA	1	NA	NA	NA	NA	NA
606	41	NA	NA	NA	NA	1	NA	NA
607	41	NA	NA	NA	NA	1	NA	NA
608	41	NA	NA	NA	NA	1	NA	NA
609	41	NA	NA	NA	NA	1	NA	NA
610	41	NA	NA	NA	NA	1	NA	NA
611	41	NA	NA	NA	NA	1	NA	NA
612	41	NA	NA	NA	NA	1	NA	NA
613	41	NA	NA	NA	NA	1	NA	NA
614	41	NA	NA	NA	NA	1	NA	NA
615	41	NA	NA	NA	NA	1	NA	NA
616	41	NA	NA	NA	NA	NA	1	NA
617	41	NA	NA	NA	NA	NA	1	NA
618	41	NA	NA	NA	NA	NA	1	NA
619	41	NA	NA	NA	NA	NA	1	NA
620	41	NA	NA	NA	NA	NA	1	NA
621	41	NA	NA	NA	NA	NA	1	NA
622	43	1	NA	NA	NA	NA	NA	NA
623	43	1	NA	NA	NA	NA	NA	NA
624	43	NA	1	NA	NA	NA	NA	NA
625	43	1	NA	NA	NA	NA	NA	NA
626	43	NA	1	NA	NA	NA	NA	NA
627	43	NA	1	NA	NA	NA	NA	NA
628	43	NA	1	NA	NA	NA	NA	NA
629	43	NA	1	NA	NA	NA	NA	NA
630	43	NA	1	NA	NA	NA	NA	NA
631	43	NA	1	NA	NA	NA	NA	NA
632	43	NA	NA	NA	NA	1	NA	NA
633	43	NA	NA	NA	NA	1	NA	NA
634	43	NA	NA	NA	NA	1	NA	NA
635	43	NA	NA	NA	NA	1	NA	NA
636	43	NA	NA	NA	NA	1	NA	NA
637	43	NA	NA	NA	NA	1	NA	NA
638	43	NA	NA	NA	NA	1	NA	NA
639	43	NA	NA	NA	NA	1	NA	NA
640	43	NA	NA	NA	NA	1	NA	NA
641	43	NA	NA	NA	NA	NA	1	NA
642	43	1	NA	NA	NA	NA	NA	NA
643	43	1	NA	NA	NA	NA	NA	NA
644	43	1	NA	NA	NA	NA	NA	NA
645	43	1	NA	NA	NA	NA	NA	NA
646	43	1	NA	NA	NA	NA	NA	NA
647	43	1	NA	NA	NA	NA	NA	NA
648	43	1	NA	NA	NA	NA	NA	NA
649	43	NA	1	NA	NA	NA	NA	NA
650	43	NA	1	NA	NA	NA	NA	NA
651	43	NA	1	NA	NA	NA	NA	NA
652	43	NA	1	NA	NA	NA	NA	NA
653	43	NA	1	NA	NA	NA	NA	NA
654	43	NA	1	NA	NA	NA	NA	NA
655	43	NA	NA	NA	NA	1	NA	NA
656	43	NA	NA	NA	NA	1	NA	NA
657	43	NA	NA	NA	NA	1	NA	NA
658	43	1	NA	NA	NA	NA	NA	NA
659	43	1	NA	NA	NA	NA	NA	NA
660	43	NA	1	NA	NA	NA	NA	NA
661	43	1	NA	NA	NA	NA	NA	NA
662	43	NA	1	NA	NA	NA	NA	NA
663	43	NA	1	NA	NA	NA	NA	NA
664	43	NA	1	NA	NA	NA	NA	NA
665	43	NA	1	NA	NA	NA	NA	NA
666	43	NA	1	NA	NA	NA	NA	NA
667	43	NA	1	NA	NA	NA	NA	NA
668	45	1	NA	NA	NA	NA	NA	NA
669	45	1	NA	NA	NA	NA	NA	NA
670	45	NA	1	NA	NA	NA	NA	NA
671	45	NA	1	NA	NA	NA	NA	NA
672	45	NA	1	NA	NA	NA	NA	NA
673	45	NA	NA	NA	NA	1	NA	NA
674	45	NA	NA	NA	NA	1	NA	NA
675	45	1	NA	NA	NA	NA	NA	NA
676	45	NA	1	NA	NA	NA	NA	NA
677	45	NA	1	NA	NA	NA	NA	NA
678	45	NA	1	NA	NA	NA	NA	NA
679	45	NA	1	NA	NA	NA	NA	NA
680	45	NA	1	NA	NA	NA	NA	NA
681	46	1	NA	NA	NA	NA	NA	NA
682	46	1	NA	NA	NA	NA	NA	NA
683	46	1	NA	NA	NA	NA	NA	NA
684	46	1	NA	NA	NA	NA	NA	NA
685	46	1	NA	NA	NA	NA	NA	NA
686	46	1	NA	NA	NA	NA	NA	NA
687	46	1	NA	NA	NA	NA	NA	NA
688	46	1	NA	NA	NA	NA	NA	NA
689	46	1	NA	NA	NA	NA	NA	NA
690	46	NA	1	NA	NA	NA	NA	NA
691	46	NA	1	NA	NA	NA	NA	NA
692	46	NA	1	NA	NA	NA	NA	NA
693	46	NA	1	NA	NA	NA	NA	NA
694	46	NA	NA	NA	NA	1	NA	NA
695	47	1	NA	NA	NA	NA	NA	NA
696	47	NA	1	NA	NA	NA	NA	NA
697	47	NA	1	NA	NA	NA	NA	NA
698	47	1	NA	NA	NA	NA	NA	NA
699	47	1	NA	NA	NA	NA	NA	NA
700	47	NA	1	NA	NA	NA	NA	NA
701	47	NA	1	NA	NA	NA	NA	NA
702	48	NA	1	NA	NA	NA	NA	NA
703	48	NA	1	NA	NA	NA	NA	NA
704	48	NA	1	NA	NA	NA	NA	NA
705	48	NA	1	NA	NA	NA	NA	NA
706	50	NA	1	NA	NA	NA	NA	NA
707	50	NA	1	NA	NA	NA	NA	NA
708	NA	NA	NA	NA	NA	NA	NA	NA
709	NA	NA	NA	NA	NA	NA	NA	NA
710	NA	NA	NA	NA	NA	NA	NA	NA
711	NA	NA	NA	NA	NA	NA	NA	NA
712	NA	NA	NA	NA	NA	NA	NA	NA
713	NA	NA	NA	NA	NA	NA	NA	NA
714	NA	NA	NA	NA	NA	NA	NA	NA
715	NA	NA	NA	NA	NA	NA	NA	NA
716	NA	NA	NA	NA	NA	NA	NA	NA
717	NA	NA	NA	NA	NA	NA	NA	NA
718	NA	NA	NA	NA	NA	NA	NA	NA
719	NA	NA	NA	NA	NA	NA	NA	NA
720	NA	NA	NA	NA	NA	NA	NA	NA
