## Supplementary material for "Antimicrobial peptides do not directly contribute to aging in *Drosophila*, but improve lifespan by preventing dysbiosis": File S5: Cox_29C_mf.xls

### Sheet: LongevityMales22C
Genotype	Time dead	Time2	Censored	Sex	Experiment	Note
1. iso	27	27	1	m	20-03-2022	reared at 25'C as larvae, switched to 29'C 2-3 days after emerging as adults						Time2: hours/days alive, and corrected for if censored
1. iso	27	27	1	m	20-03-2022							Censored (aka Status): 1 = no, 0 = yes
1. iso	33	33	1	m	20-03-2022							For flies lost unrelated to the experimental procedures (e.g. flew out of the vial), you should enter it as censored, and manually adjust the "Censored" column for that row, with the timepoint at which it was lost.
1. iso	36	36	1	m	20-03-2022
1. iso	38	38	1	m	20-03-2022
1. iso	38	38	1	m	20-03-2022
1. iso	38	38	1	m	20-03-2022
1. iso	38	38	1	m	20-03-2022							For my R code, I've found it works better to read a .csv file than a table file, so I always just Save As .csv when I want to analyze my data.
1. iso	38	38	1	m	20-03-2022
1. iso	38	38	1	m	20-03-2022
1. iso	38	38	1	m	20-03-2022
1. iso	38	38	1	m	20-03-2022							I would "Clear Contents" of any cells not being used for the experiment, to make R less confused, but there's a line of code where you specify the number of columns and rows you want to use anyways, so you don't absolutely have to.
1. iso	38	38	1	m	20-03-2022
1. iso	38	38	1	m	20-03-2022
1. iso	41	41	1	m	20-03-2022
1. iso	41	41	1	m	20-03-2022
1. iso	41	41	1	m	20-03-2022
1. iso	43	43	1	m	20-03-2022
1. iso	43	43	1	m	20-03-2022
1. iso	47	47	1	m	20-03-2022
4. iso Rel	5	5	1	m	20-03-2022
4. iso Rel	12	12	1	m	20-03-2022
4. iso Rel	15	15	1	m	20-03-2022
4. iso Rel	17	17	1	m	20-03-2022
4. iso Rel	17	17	1	m	20-03-2022
4. iso Rel	17	17	1	m	20-03-2022
4. iso Rel	19	19	1	m	20-03-2022
4. iso Rel	19	19	1	m	20-03-2022
4. iso Rel	22	22	1	m	20-03-2022
4. iso Rel	22	22	1	m	20-03-2022
4. iso Rel	22	22	1	m	20-03-2022
4. iso Rel	22	22	1	m	20-03-2022
4. iso Rel	22	22	1	m	20-03-2022
4. iso Rel	22	22	1	m	20-03-2022
4. iso Rel	22	22	1	m	20-03-2022
4. iso Rel	22	22	1	m	20-03-2022
4. iso Rel	22	22	1	m	20-03-2022
4. iso Rel	22	22	1	m	20-03-2022
4. iso Rel	22	22	1	m	20-03-2022
4. iso Rel	22	22	1	m	20-03-2022
3. AMP14	15	15	1	m	20-03-2022
3. AMP14	27	27	1	m	20-03-2022
3. AMP14	27	27	1	m	20-03-2022
3. AMP14	27	27	1	m	20-03-2022
3. AMP14	27	27	1	m	20-03-2022
3. AMP14	27	27	1	m	20-03-2022
3. AMP14	27	27	1	m	20-03-2022
3. AMP14	27	27	1	m	20-03-2022
3. AMP14	27	27	1	m	20-03-2022
3. AMP14	27	27	1	m	20-03-2022
3. AMP14	27	27	1	m	20-03-2022
3. AMP14	27	27	1	m	20-03-2022
3. AMP14	27	27	1	m	20-03-2022
3. AMP14	27	27	1	m	20-03-2022
3. AMP14	27	27	1	m	20-03-2022
3. AMP14	27	27	1	m	20-03-2022
3. AMP14	27	27	1	m	20-03-2022
3. AMP14	27	27	1	m	20-03-2022
3. AMP14	27	27	1	m	20-03-2022
3. AMP14	27	27	1	m	20-03-2022
2. OR-R	27	27	1	m	20-03-2022
2. OR-R	27	27	1	m	20-03-2022
2. OR-R	29	29	1	m	20-03-2022
2. OR-R	29	29	1	m	20-03-2022
2. OR-R	30	30	0	m	20-03-2022	cens
2. OR-R	30	30	0	m	20-03-2022	cens
2. OR-R	30	30	1	m	20-03-2022
2. OR-R	30	30	1	m	20-03-2022
2. OR-R	33	33	1	m	20-03-2022
2. OR-R	33	33	1	m	20-03-2022
2. OR-R	36	36	1	m	20-03-2022
2. OR-R	38	38	1	m	20-03-2022
2. OR-R	38	38	1	m	20-03-2022
2. OR-R	38	38	1	m	20-03-2022
2. OR-R	38	38	1	m	20-03-2022
2. OR-R	38	38	1	m	20-03-2022
2. OR-R	41	41	1	m	20-03-2022
2. OR-R	43	43	1	m	20-03-2022
2. OR-R	47	47	1	m	20-03-2022
2. OR-R	47	47	1	m	20-03-2022
5. mth[1]	33	33	1	m	20-03-2022
5. mth[1]	36	36	1	m	20-03-2022
5. mth[1]	36	36	1	m	20-03-2022
5. mth[1]	36	36	1	m	20-03-2022
5. mth[1]	36	36	1	m	20-03-2022
5. mth[1]	36	36	1	m	20-03-2022
5. mth[1]	36	36	1	m	20-03-2022
5. mth[1]	36	36	1	m	20-03-2022
5. mth[1]	36	36	1	m	20-03-2022
5. mth[1]	38	38	1	m	20-03-2022
5. mth[1]	38	38	1	m	20-03-2022
5. mth[1]	38	38	1	m	20-03-2022
5. mth[1]	38	38	1	m	20-03-2022
5. mth[1]	38	38	1	m	20-03-2022
5. mth[1]	38	38	1	m	20-03-2022
5. mth[1]	38	38	1	m	20-03-2022
5. mth[1]	38	38	1	m	20-03-2022
5. mth[1]	41	41	1	m	20-03-2022
5. mth[1]	41	41	1	m	20-03-2022
5. mth[1]	41	41	1	m	20-03-2022
6. dnr1[2-133]	8	8	1	m	20-03-2022
6. dnr1[2-133]	17	17	1	m	20-03-2022
6. dnr1[2-133]	19	19	1	m	20-03-2022
6. dnr1[2-133]	19	19	1	m	20-03-2022
6. dnr1[2-133]	19	19	1	m	20-03-2022
6. dnr1[2-133]	22	22	1	m	20-03-2022
6. dnr1[2-133]	27	27	1	m	20-03-2022
6. dnr1[2-133]	29	29	1	m	20-03-2022
6. dnr1[2-133]	29	29	1	m	20-03-2022
6. dnr1[2-133]	29	29	1	m	20-03-2022
6. dnr1[2-133]	30	30	1	m	20-03-2022
6. dnr1[2-133]	31	31	1	m	20-03-2022
6. dnr1[2-133]	31	31	1	m	20-03-2022
6. dnr1[2-133]	31	31	1	m	20-03-2022
6. dnr1[2-133]	33	33	1	m	20-03-2022
6. dnr1[2-133]	33	33	1	m	20-03-2022
6. dnr1[2-133]	36	36	1	m	20-03-2022
6. dnr1[2-133]	36	36	1	m	20-03-2022
6. dnr1[2-133]	36	36	1	m	20-03-2022
6. dnr1[2-133]	38	38	1	m	20-03-2022
1. iso	36	36	1	f	20-03-2022
1. iso	38	38	1	f	20-03-2022
1. iso	38	38	1	f	20-03-2022
1. iso	38	38	1	f	20-03-2022
1. iso	38	38	1	f	20-03-2022
1. iso	38	38	1	f	20-03-2022
1. iso	38	38	1	f	20-03-2022
1. iso	38	38	1	f	20-03-2022
1. iso	38	38	1	f	20-03-2022
1. iso	38	38	1	f	20-03-2022
1. iso	38	38	1	f	20-03-2022
1. iso	38	38	1	f	20-03-2022
1. iso	41	41	1	f	20-03-2022
1. iso	41	41	1	f	20-03-2022
1. iso	41	41	1	f	20-03-2022
1. iso	43	43	1	f	20-03-2022
1. iso	45	45	1	f	20-03-2022
1. iso	45	45	1	f	20-03-2022
1. iso	47	47	1	f	20-03-2022
1. iso	47	47	1	f	20-03-2022
4. iso Rel	15	15	1	f	20-03-2022
4. iso Rel	15	15	1	f	20-03-2022
4. iso Rel	22	22	1	f	20-03-2022
4. iso Rel	22	22	1	f	20-03-2022
4. iso Rel	22	22	1	f	20-03-2022
4. iso Rel	22	22	1	f	20-03-2022
4. iso Rel	22	22	1	f	20-03-2022
4. iso Rel	22	22	1	f	20-03-2022
4. iso Rel	22	22	1	f	20-03-2022
4. iso Rel	22	22	1	f	20-03-2022
4. iso Rel	22	22	1	f	20-03-2022
4. iso Rel	22	22	1	f	20-03-2022
4. iso Rel	22	22	1	f	20-03-2022
4. iso Rel	22	22	1	f	20-03-2022
4. iso Rel	22	22	1	f	20-03-2022
4. iso Rel	22	22	1	f	20-03-2022
4. iso Rel	22	22	1	f	20-03-2022
4. iso Rel	22	22	1	f	20-03-2022
4. iso Rel	22	22	1	f	20-03-2022
4. iso Rel	22	22	1	f	20-03-2022
3. AMP14	24	24	1	f	20-03-2022
3. AMP14	27	27	1	f	20-03-2022
3. AMP14	27	27	1	f	20-03-2022
3. AMP14	27	27	1	f	20-03-2022
3. AMP14	27	27	1	f	20-03-2022
3. AMP14	27	27	1	f	20-03-2022
3. AMP14	27	27	1	f	20-03-2022
3. AMP14	27	27	1	f	20-03-2022
3. AMP14	27	27	1	f	20-03-2022
3. AMP14	27	27	1	f	20-03-2022
3. AMP14	27	27	1	f	20-03-2022
3. AMP14	27	27	1	f	20-03-2022
3. AMP14	27	27	1	f	20-03-2022
3. AMP14	29	29	1	f	20-03-2022
3. AMP14	29	29	1	f	20-03-2022
3. AMP14	29	29	1	f	20-03-2022
3. AMP14	29	29	1	f	20-03-2022
3. AMP14	30	30	1	f	20-03-2022
3. AMP14	33	33	1	f	20-03-2022
2. OR-R	8	8	1	f	20-03-2022
2. OR-R	20	20	0	f	20-03-2022	cens by vid (lost during Lena care)
2. OR-R	20	20	0	f	20-03-2022	cens by vid (lost during Lena care)
2. OR-R	38	38	1	f	20-03-2022
2. OR-R	38	38	1	f	20-03-2022
2. OR-R	38	38	1	f	20-03-2022
2. OR-R	38	38	1	f	20-03-2022
2. OR-R	41	41	1	f	20-03-2022
2. OR-R	43	43	1	f	20-03-2022
2. OR-R	43	43	1	f	20-03-2022
2. OR-R	43	43	1	f	20-03-2022
2. OR-R	43	43	1	f	20-03-2022
2. OR-R	43	43	1	f	20-03-2022
2. OR-R	43	43	1	f	20-03-2022
2. OR-R	45	45	1	f	20-03-2022
2. OR-R	45	45	1	f	20-03-2022
2. OR-R	45	45	1	f	20-03-2022
2. OR-R	47	47	1	f	20-03-2022
2. OR-R	47	47	1	f	20-03-2022
2. OR-R	50	50	1	f	20-03-2022
5. mth[1]	38	38	1	f	20-03-2022
5. mth[1]	38	38	1	f	20-03-2022
5. mth[1]	38	38	1	f	20-03-2022
5. mth[1]	38	38	1	f	20-03-2022
5. mth[1]	38	38	1	f	20-03-2022
5. mth[1]	38	38	1	f	20-03-2022
5. mth[1]	38	38	1	f	20-03-2022
5. mth[1]	41	41	1	f	20-03-2022
5. mth[1]	41	41	1	f	20-03-2022
5. mth[1]	43	43	1	f	20-03-2022
5. mth[1]	43	43	1	f	20-03-2022
5. mth[1]	43	43	1	f	20-03-2022
5. mth[1]	43	43	1	f	20-03-2022
5. mth[1]	43	43	1	f	20-03-2022
5. mth[1]	43	43	1	f	20-03-2022
5. mth[1]	43	43	1	f	20-03-2022
5. mth[1]	43	43	1	f	20-03-2022
5. mth[1]	43	43	1	f	20-03-2022
5. mth[1]	45	45	1	f	20-03-2022
5. mth[1]	45	45	1	f	20-03-2022
6. dnr1[2-133]	27	27	1	f	20-03-2022
6. dnr1[2-133]	33	33	1	f	20-03-2022
6. dnr1[2-133]	33	33	1	f	20-03-2022
6. dnr1[2-133]	33	33	1	f	20-03-2022
6. dnr1[2-133]	36	36	1	f	20-03-2022
6. dnr1[2-133]	36	36	1	f	20-03-2022
6. dnr1[2-133]	38	38	1	f	20-03-2022
6. dnr1[2-133]	38	38	1	f	20-03-2022
6. dnr1[2-133]	38	38	1	f	20-03-2022
6. dnr1[2-133]	38	38	1	f	20-03-2022
6. dnr1[2-133]	38	38	1	f	20-03-2022
6. dnr1[2-133]	38	38	1	f	20-03-2022
6. dnr1[2-133]	38	38	1	f	20-03-2022
6. dnr1[2-133]	38	38	1	f	20-03-2022
6. dnr1[2-133]	38	38	1	f	20-03-2022
6. dnr1[2-133]	38	38	1	f	20-03-2022
6. dnr1[2-133]	41	41	1	f	20-03-2022
6. dnr1[2-133]	41	41	1	f	20-03-2022
6. dnr1[2-133]	41	41	1	f	20-03-2022
6. dnr1[2-133]	43	43	1	f	20-03-2022
1. iso	27	27	1	m	24-03-2022
1. iso	29	29	1	m	24-03-2022
1. iso	32	32	1	m	24-03-2022
1. iso	32	32	1	m	24-03-2022
1. iso	34	34	1	m	24-03-2022
1. iso	34	34	1	m	24-03-2022
1. iso	34	34	1	m	24-03-2022
1. iso	34	34	1	m	24-03-2022
1. iso	34	34	1	m	24-03-2022
1. iso	34	34	1	m	24-03-2022
1. iso	34	34	1	m	24-03-2022
1. iso	37	37	1	m	24-03-2022
1. iso	37	37	1	m	24-03-2022
1. iso	37	37	1	m	24-03-2022
1. iso	39	39	1	m	24-03-2022
1. iso	39	39	1	m	24-03-2022
1. iso	41	41	1	m	24-03-2022
1. iso	43	43	1	m	24-03-2022
1. iso	43	43	1	m	24-03-2022
1. iso	46	46	1	m	24-03-2022
4. iso Rel	18	18	1	m	24-03-2022
4. iso Rel	18	18	1	m	24-03-2022
4. iso Rel	18	18	1	m	24-03-2022
4. iso Rel	18	18	1	m	24-03-2022
4. iso Rel	18	18	1	m	24-03-2022
4. iso Rel	18	18	1	m	24-03-2022
4. iso Rel	18	18	1	m	24-03-2022
4. iso Rel	18	18	1	m	24-03-2022
4. iso Rel	18	18	1	m	24-03-2022
4. iso Rel	18	18	1	m	24-03-2022
4. iso Rel	18	18	1	m	24-03-2022
4. iso Rel	18	18	1	m	24-03-2022
4. iso Rel	18	18	1	m	24-03-2022
4. iso Rel	18	18	1	m	24-03-2022
4. iso Rel	18	18	1	m	24-03-2022
4. iso Rel	18	18	1	m	24-03-2022
4. iso Rel	18	18	1	m	24-03-2022
4. iso Rel	18	18	1	m	24-03-2022
4. iso Rel	18	18	1	m	24-03-2022
4. iso Rel	18	18	1	m	24-03-2022
3. AMP14	15	15	1	m	24-03-2022
3. AMP14	18	18	1	m	24-03-2022
3. AMP14	23	23	1	m	24-03-2022
3. AMP14	23	23	1	m	24-03-2022
3. AMP14	23	23	1	m	24-03-2022
3. AMP14	23	23	1	m	24-03-2022
3. AMP14	23	23	1	m	24-03-2022
3. AMP14	23	23	1	m	24-03-2022
3. AMP14	23	23	1	m	24-03-2022
3. AMP14	23	23	1	m	24-03-2022
3. AMP14	23	23	1	m	24-03-2022
3. AMP14	23	23	1	m	24-03-2022
3. AMP14	23	23	1	m	24-03-2022
3. AMP14	23	23	1	m	24-03-2022
3. AMP14	23	23	1	m	24-03-2022
3. AMP14	23	23	1	m	24-03-2022
3. AMP14	23	23	1	m	24-03-2022
3. AMP14	23	23	1	m	24-03-2022
3. AMP14	27	27	1	m	24-03-2022
3. AMP14	32	32	1	m	24-03-2022
2. OR-R	18	18	1	m	24-03-2022
2. OR-R	20	20	0	m	24-03-2022	cens by vid
2. OR-R	20	20	0	m	24-03-2022	cens by vid
2. OR-R	20	20	0	m	24-03-2022	cens by vid
2. OR-R	20	20	0	m	24-03-2022	cens by vid
2. OR-R	25	25	1	m	24-03-2022
2. OR-R	25	25	1	m	24-03-2022
2. OR-R	27	27	1	m	24-03-2022
2. OR-R	27	27	1	m	24-03-2022
2. OR-R	29	29	1	m	24-03-2022
2. OR-R	32	32	1	m	24-03-2022
2. OR-R	32	32	1	m	24-03-2022
2. OR-R	34	34	1	m	24-03-2022
2. OR-R	34	34	1	m	24-03-2022
2. OR-R	34	34	1	m	24-03-2022
2. OR-R	34	34	1	m	24-03-2022
2. OR-R	34	34	1	m	24-03-2022
2. OR-R	37	37	1	m	24-03-2022
2. OR-R	39	39	1	m	24-03-2022
2. OR-R	41	41	1	m	24-03-2022
5. mth[1]	23	23	1	m	24-03-2022
5. mth[1]	32	32	1	m	24-03-2022
5. mth[1]	34	34	1	m	24-03-2022
5. mth[1]	34	34	1	m	24-03-2022
5. mth[1]	34	34	1	m	24-03-2022
5. mth[1]	34	34	1	m	24-03-2022
5. mth[1]	34	34	1	m	24-03-2022
5. mth[1]	34	34	1	m	24-03-2022
5. mth[1]	34	34	1	m	24-03-2022
5. mth[1]	34	34	1	m	24-03-2022
5. mth[1]	34	34	1	m	24-03-2022
5. mth[1]	34	34	1	m	24-03-2022
5. mth[1]	34	34	1	m	24-03-2022
5. mth[1]	34	34	1	m	24-03-2022
5. mth[1]	34	34	1	m	24-03-2022
5. mth[1]	37	37	1	m	24-03-2022
5. mth[1]	37	37	1	m	24-03-2022
5. mth[1]	37	37	1	m	24-03-2022
5. mth[1]	37	37	1	m	24-03-2022
5. mth[1]	39	39	1	m	24-03-2022
6. dnr1[2-133]	23	23	1	m	24-03-2022
6. dnr1[2-133]	25	25	1	m	24-03-2022
6. dnr1[2-133]	27	27	1	m	24-03-2022
6. dnr1[2-133]	27	27	1	m	24-03-2022
6. dnr1[2-133]	27	27	1	m	24-03-2022
6. dnr1[2-133]	29	29	1	m	24-03-2022
6. dnr1[2-133]	32	32	1	m	24-03-2022
6. dnr1[2-133]	32	32	1	m	24-03-2022
6. dnr1[2-133]	32	32	1	m	24-03-2022
6. dnr1[2-133]	32	32	1	m	24-03-2022
6. dnr1[2-133]	32	32	1	m	24-03-2022
6. dnr1[2-133]	34	34	1	m	24-03-2022
6. dnr1[2-133]	34	34	1	m	24-03-2022
6. dnr1[2-133]	34	34	1	m	24-03-2022
6. dnr1[2-133]	34	34	1	m	24-03-2022
6. dnr1[2-133]	34	34	1	m	24-03-2022
6. dnr1[2-133]	34	34	1	m	24-03-2022
6. dnr1[2-133]	37	37	1	m	24-03-2022
6. dnr1[2-133]	37	37	1	m	24-03-2022
6. dnr1[2-133]	39	39	1	m	24-03-2022
1. iso	6	6	1	f	24-03-2022
1. iso	29	29	1	f	24-03-2022
1. iso	34	34	1	f	24-03-2022
1. iso	34	34	1	f	24-03-2022
1. iso	34	34	1	f	24-03-2022
1. iso	37	37	1	f	24-03-2022
1. iso	41	41	1	f	24-03-2022
1. iso	43	43	1	f	24-03-2022
1. iso	43	43	1	f	24-03-2022
1. iso	43	43	1	f	24-03-2022
1. iso	43	43	1	f	24-03-2022
1. iso	43	43	1	f	24-03-2022
1. iso	46	46	1	f	24-03-2022
1. iso	46	46	1	f	24-03-2022
1. iso	46	46	1	f	24-03-2022
1. iso	46	46	1	f	24-03-2022
1. iso	46	46	1	f	24-03-2022
1. iso	46	46	1	f	24-03-2022
1. iso	46	46	1	f	24-03-2022
1. iso	46	46	1	f	24-03-2022
4. iso Rel	11	11	1	f	24-03-2022
4. iso Rel	15	15	1	f	24-03-2022
4. iso Rel	18	18	1	f	24-03-2022
4. iso Rel	18	18	1	f	24-03-2022
4. iso Rel	18	18	1	f	24-03-2022
4. iso Rel	18	18	1	f	24-03-2022
4. iso Rel	18	18	1	f	24-03-2022
4. iso Rel	18	18	1	f	24-03-2022
4. iso Rel	18	18	1	f	24-03-2022
4. iso Rel	18	18	1	f	24-03-2022
4. iso Rel	18	18	1	f	24-03-2022
4. iso Rel	18	18	1	f	24-03-2022
4. iso Rel	18	18	1	f	24-03-2022
4. iso Rel	18	18	1	f	24-03-2022
4. iso Rel	18	18	1	f	24-03-2022
4. iso Rel	18	18	1	f	24-03-2022
4. iso Rel	18	18	1	f	24-03-2022
4. iso Rel	18	18	1	f	24-03-2022
4. iso Rel	18	18	1	f	24-03-2022
4. iso Rel	18	18	1	f	24-03-2022
3. AMP14	18	18	1	f	24-03-2022
3. AMP14	18	18	1	f	24-03-2022
3. AMP14	20	20	1	f	24-03-2022
3. AMP14	20	20	1	f	24-03-2022
3. AMP14	23	23	1	f	24-03-2022
3. AMP14	23	23	1	f	24-03-2022
3. AMP14	23	23	1	f	24-03-2022
3. AMP14	23	23	1	f	24-03-2022
3. AMP14	25	25	1	f	24-03-2022
3. AMP14	25	25	1	f	24-03-2022
3. AMP14	27	27	1	f	24-03-2022
3. AMP14	27	27	1	f	24-03-2022
3. AMP14	27	27	1	f	24-03-2022
3. AMP14	27	27	1	f	24-03-2022
3. AMP14	27	27	1	f	24-03-2022
3. AMP14	27	27	1	f	24-03-2022
3. AMP14	27	27	1	f	24-03-2022
3. AMP14	27	27	1	f	24-03-2022
3. AMP14	27	27	1	f	24-03-2022
3. AMP14	32	32	1	f	24-03-2022
2. OR-R	6	6	1	f	24-03-2022
2. OR-R	27	27	1	f	24-03-2022
2. OR-R	41	41	1	f	24-03-2022
2. OR-R	41	41	1	f	24-03-2022
2. OR-R	41	41	1	f	24-03-2022
2. OR-R	41	41	1	f	24-03-2022
2. OR-R	43	43	1	f	24-03-2022
2. OR-R	43	43	1	f	24-03-2022
2. OR-R	43	43	1	f	24-03-2022
2. OR-R	43	43	1	f	24-03-2022
2. OR-R	43	43	1	f	24-03-2022
2. OR-R	43	43	1	f	24-03-2022
2. OR-R	46	46	1	f	24-03-2022
2. OR-R	46	46	1	f	24-03-2022
2. OR-R	46	46	1	f	24-03-2022
2. OR-R	46	46	1	f	24-03-2022
2. OR-R	48	48	1	f	24-03-2022
2. OR-R	50	50	1	f	24-03-2022
5. mth[1]	29	29	1	f	24-03-2022
5. mth[1]	34	34	1	f	24-03-2022
5. mth[1]	34	34	1	f	24-03-2022
5. mth[1]	34	34	1	f	24-03-2022
5. mth[1]	34	34	1	f	24-03-2022
5. mth[1]	34	34	1	f	24-03-2022
5. mth[1]	34	34	1	f	24-03-2022
5. mth[1]	34	34	1	f	24-03-2022
5. mth[1]	34	34	1	f	24-03-2022
5. mth[1]	37	37	1	f	24-03-2022
5. mth[1]	37	37	1	f	24-03-2022
5. mth[1]	39	39	1	f	24-03-2022
5. mth[1]	39	39	1	f	24-03-2022
5. mth[1]	39	39	1	f	24-03-2022
5. mth[1]	41	41	1	f	24-03-2022
5. mth[1]	41	41	1	f	24-03-2022
5. mth[1]	43	43	1	f	24-03-2022
5. mth[1]	43	43	1	f	24-03-2022
5. mth[1]	43	43	1	f	24-03-2022
5. mth[1]	46	46	1	f	24-03-2022
6. dnr1[2-133]	20	20	1	f	24-03-2022	cens by vid
6. dnr1[2-133]	29	29	1	f	24-03-2022
6. dnr1[2-133]	32	32	1	f	24-03-2022
6. dnr1[2-133]	34	34	1	f	24-03-2022
6. dnr1[2-133]	34	34	1	f	24-03-2022
6. dnr1[2-133]	34	34	1	f	24-03-2022
6. dnr1[2-133]	34	34	1	f	24-03-2022
6. dnr1[2-133]	34	34	1	f	24-03-2022
6. dnr1[2-133]	34	34	1	f	24-03-2022
6. dnr1[2-133]	34	34	1	f	24-03-2022
6. dnr1[2-133]	37	37	1	f	24-03-2022
6. dnr1[2-133]	37	37	1	f	24-03-2022
6. dnr1[2-133]	39	39	1	f	24-03-2022
6. dnr1[2-133]	39	39	1	f	24-03-2022
6. dnr1[2-133]	41	41	1	f	24-03-2022
6. dnr1[2-133]	41	41	1	f	24-03-2022
6. dnr1[2-133]	41	41	1	f	24-03-2022
6. dnr1[2-133]	41	41	1	f	24-03-2022
6. dnr1[2-133]	41	41	1	f	24-03-2022
6. dnr1[2-133]	41	41	1	f	24-03-2022
1. iso	34	34	1	m	05-04-2022
1. iso	34	34	1	m	05-04-2022
1. iso	34	34	1	m	05-04-2022
1. iso	36	36	1	m	05-04-2022
1. iso	36	36	1	m	05-04-2022
1. iso	38	38	1	m	05-04-2022
1. iso	38	38	1	m	05-04-2022
1. iso	38	38	1	m	05-04-2022
1. iso	41	41	1	m	05-04-2022
1. iso	41	41	1	m	05-04-2022
1. iso	41	41	1	m	05-04-2022
1. iso	41	41	1	m	05-04-2022
1. iso	41	41	1	m	05-04-2022
1. iso	41	41	1	m	05-04-2022
1. iso	41	41	1	m	05-04-2022
1. iso	41	41	1	m	05-04-2022
1. iso	41	41	1	m	05-04-2022
1. iso	43	43	1	m	05-04-2022
1. iso	43	43	1	m	05-04-2022
1. iso	45	45	1	m	05-04-2022
4. iso Rel	17	17	1	m	05-04-2022
4. iso Rel	20	20	1	m	05-04-2022
4. iso Rel	20	20	1	m	05-04-2022
4. iso Rel	20	20	1	m	05-04-2022
4. iso Rel	20	20	1	m	05-04-2022
4. iso Rel	20	20	1	m	05-04-2022
4. iso Rel	20	20	1	m	05-04-2022
4. iso Rel	20	20	1	m	05-04-2022
4. iso Rel	20	20	1	m	05-04-2022
4. iso Rel	20	20	1	m	05-04-2022
4. iso Rel	20	20	1	m	05-04-2022
4. iso Rel	20	20	1	m	05-04-2022
4. iso Rel	20	20	1	m	05-04-2022
4. iso Rel	20	20	1	m	05-04-2022
4. iso Rel	20	20	1	m	05-04-2022
4. iso Rel	20	20	1	m	05-04-2022
4. iso Rel	20	20	1	m	05-04-2022
4. iso Rel	20	20	1	m	05-04-2022
4. iso Rel	20	20	1	m	05-04-2022
4. iso Rel	20	20	1	m	05-04-2022
3. AMP14	17	17	1	m	05-04-2022
3. AMP14	20	20	1	m	05-04-2022
3. AMP14	20	20	1	m	05-04-2022
3. AMP14	20	20	1	m	05-04-2022
3. AMP14	20	20	1	m	05-04-2022
3. AMP14	20	20	1	m	05-04-2022
3. AMP14	20	20	1	m	05-04-2022
3. AMP14	20	20	1	m	05-04-2022
3. AMP14	20	20	1	m	05-04-2022
3. AMP14	20	20	1	m	05-04-2022
3. AMP14	20	20	1	m	05-04-2022
3. AMP14	20	20	1	m	05-04-2022
3. AMP14	22	22	1	m	05-04-2022
3. AMP14	25	25	1	m	05-04-2022
3. AMP14	25	25	1	m	05-04-2022
3. AMP14	25	25	1	m	05-04-2022
2. OR-R	25	25	0	m	05-04-2022	cens
2. OR-R	25	25	0	m	05-04-2022	cens
2. OR-R	27	27	1	m	05-04-2022
2. OR-R	27	27	1	m	05-04-2022
2. OR-R	30	30	1	m	05-04-2022
2. OR-R	30	30	1	m	05-04-2022
2. OR-R	30	30	1	m	05-04-2022
2. OR-R	30	30	1	m	05-04-2022
2. OR-R	30	30	1	m	05-04-2022
2. OR-R	34	34	1	m	05-04-2022
2. OR-R	34	34	1	m	05-04-2022
2. OR-R	34	34	1	m	05-04-2022
2. OR-R	34	34	1	m	05-04-2022
2. OR-R	34	34	1	m	05-04-2022
2. OR-R	34	34	1	m	05-04-2022
2. OR-R	36	36	1	m	05-04-2022
2. OR-R	36	36	1	m	05-04-2022
2. OR-R	36	36	1	m	05-04-2022
2. OR-R	41	41	1	m	05-04-2022
2. OR-R	43	43	1	m	05-04-2022
5. mth[1]	25	25	0	m	05-04-2022	cens
5. mth[1]	34	34	1	m	05-04-2022
5. mth[1]	34	34	1	m	05-04-2022
5. mth[1]	36	36	1	m	05-04-2022
5. mth[1]	36	36	1	m	05-04-2022
5. mth[1]	36	36	1	m	05-04-2022
5. mth[1]	36	36	1	m	05-04-2022
5. mth[1]	36	36	1	m	05-04-2022
5. mth[1]	36	36	1	m	05-04-2022
5. mth[1]	38	38	1	m	05-04-2022
5. mth[1]	38	38	1	m	05-04-2022
5. mth[1]	38	38	1	m	05-04-2022
5. mth[1]	41	41	1	m	05-04-2022
5. mth[1]	41	41	1	m	05-04-2022
5. mth[1]	41	41	1	m	05-04-2022
5. mth[1]	41	41	1	m	05-04-2022
5. mth[1]	41	41	1	m	05-04-2022
5. mth[1]	41	41	1	m	05-04-2022
5. mth[1]	41	41	1	m	05-04-2022
5. mth[1]	41	41	1	m	05-04-2022
6. dnr1[2-133]	6	6	1	m	05-04-2022
6. dnr1[2-133]	20	20	1	m	05-04-2022
6. dnr1[2-133]	22	22	1	m	05-04-2022
6. dnr1[2-133]	22	22	1	m	05-04-2022
6. dnr1[2-133]	22	22	1	m	05-04-2022
6. dnr1[2-133]	22	22	1	m	05-04-2022
6. dnr1[2-133]	25	25	0	m	05-04-2022	cens many, left 5 days with disprop consequence on dnr1 males
6. dnr1[2-133]	25	25	0	m	05-04-2022
6. dnr1[2-133]	25	25	0	m	05-04-2022
6. dnr1[2-133]	25	25	0	m	05-04-2022
6. dnr1[2-133]	25	25	0	m	05-04-2022
6. dnr1[2-133]	25	25	0	m	05-04-2022
6. dnr1[2-133]	25	25	0	m	05-04-2022
6. dnr1[2-133]	25	25	0	m	05-04-2022
6. dnr1[2-133]	25	25	0	m	05-04-2022
6. dnr1[2-133]	25	25	0	m	05-04-2022
6. dnr1[2-133]	25	25	0	m	05-04-2022
6. dnr1[2-133]	25	25	0	m	05-04-2022
6. dnr1[2-133]	25	25	0	m	05-04-2022
6. dnr1[2-133]	25	25	0	m	05-04-2022
1. iso	8	8	1	f	05-04-2022
1. iso	34	34	1	f	05-04-2022
1. iso	34	34	1	f	05-04-2022
1. iso	34	34	1	f	05-04-2022
1. iso	34	34	1	f	05-04-2022
1. iso	34	34	1	f	05-04-2022
1. iso	34	34	1	f	05-04-2022
1. iso	34	34	1	f	05-04-2022
1. iso	34	34	1	f	05-04-2022
1. iso	36	36	1	f	05-04-2022
1. iso	36	36	1	f	05-04-2022
1. iso	38	38	1	f	05-04-2022
1. iso	38	38	1	f	05-04-2022
1. iso	38	38	1	f	05-04-2022
1. iso	38	38	1	f	05-04-2022
1. iso	38	38	1	f	05-04-2022
1. iso	41	41	1	f	05-04-2022
1. iso	41	41	1	f	05-04-2022
1. iso	41	41	1	f	05-04-2022
1. iso	43	43	1	f	05-04-2022
4. iso Rel	20	20	1	f	05-04-2022
4. iso Rel	20	20	1	f	05-04-2022
4. iso Rel	20	20	1	f	05-04-2022
4. iso Rel	20	20	1	f	05-04-2022
4. iso Rel	20	20	1	f	05-04-2022
4. iso Rel	20	20	1	f	05-04-2022
4. iso Rel	20	20	1	f	05-04-2022
4. iso Rel	20	20	1	f	05-04-2022
4. iso Rel	20	20	1	f	05-04-2022
4. iso Rel	20	20	1	f	05-04-2022
4. iso Rel	20	20	1	f	05-04-2022
4. iso Rel	20	20	1	f	05-04-2022
4. iso Rel	20	20	1	f	05-04-2022
4. iso Rel	20	20	1	f	05-04-2022
4. iso Rel	20	20	1	f	05-04-2022
4. iso Rel	20	20	1	f	05-04-2022
4. iso Rel	20	20	1	f	05-04-2022
4. iso Rel	20	20	1	f	05-04-2022
4. iso Rel	20	20	1	f	05-04-2022
4. iso Rel	20	20	1	f	05-04-2022
3. AMP14	6	6	1	f	05-04-2022
3. AMP14	17	17	1	f	05-04-2022
3. AMP14	20	20	1	f	05-04-2022
3. AMP14	22	22	1	f	05-04-2022
3. AMP14	22	22	1	f	05-04-2022
3. AMP14	22	22	1	f	05-04-2022
3. AMP14	25	25	1	f	05-04-2022
3. AMP14	25	25	1	f	05-04-2022
3. AMP14	25	25	1	f	05-04-2022
3. AMP14	25	25	1	f	05-04-2022
3. AMP14	25	25	1	f	05-04-2022
3. AMP14	25	25	1	f	05-04-2022
3. AMP14	25	25	1	f	05-04-2022
3. AMP14	25	25	1	f	05-04-2022
2. OR-R	11	11	1	f	05-04-2022
2. OR-R	34	34	1	f	05-04-2022
2. OR-R	38	38	1	f	05-04-2022
2. OR-R	41	41	1	f	05-04-2022
2. OR-R	41	41	1	f	05-04-2022
2. OR-R	41	41	1	f	05-04-2022
2. OR-R	43	43	1	f	05-04-2022
2. OR-R	43	43	1	f	05-04-2022
2. OR-R	43	43	1	f	05-04-2022
2. OR-R	43	43	1	f	05-04-2022
2. OR-R	43	43	1	f	05-04-2022
2. OR-R	43	43	1	f	05-04-2022
2. OR-R	45	45	1	f	05-04-2022
2. OR-R	45	45	1	f	05-04-2022
2. OR-R	45	45	1	f	05-04-2022
2. OR-R	45	45	1	f	05-04-2022
2. OR-R	45	45	1	f	05-04-2022
2. OR-R	48	48	1	f	05-04-2022
2. OR-R	48	48	1	f	05-04-2022
2. OR-R	48	48	1	f	05-04-2022
5. mth[1]	34	34	1	f	05-04-2022
5. mth[1]	34	34	1	f	05-04-2022
5. mth[1]	34	34	1	f	05-04-2022
5. mth[1]	36	36	1	f	05-04-2022
5. mth[1]	36	36	1	f	05-04-2022
5. mth[1]	36	36	1	f	05-04-2022
5. mth[1]	36	36	1	f	05-04-2022
5. mth[1]	38	38	1	f	05-04-2022
5. mth[1]	38	38	1	f	05-04-2022
5. mth[1]	38	38	1	f	05-04-2022
5. mth[1]	41	41	1	f	05-04-2022
5. mth[1]	41	41	1	f	05-04-2022
5. mth[1]	41	41	1	f	05-04-2022
5. mth[1]	41	41	1	f	05-04-2022
5. mth[1]	41	41	1	f	05-04-2022
5. mth[1]	41	41	1	f	05-04-2022
5. mth[1]	41	41	1	f	05-04-2022
5. mth[1]	41	41	1	f	05-04-2022
5. mth[1]	41	41	1	f	05-04-2022
5. mth[1]	41	41	1	f	05-04-2022
6. dnr1[2-133]	11	11	1	f	05-04-2022
6. dnr1[2-133]	17	17	1	f	05-04-2022
6. dnr1[2-133]	25	25	0	f	05-04-2022	cens
6. dnr1[2-133]	29	29	1	f	05-04-2022
6. dnr1[2-133]	29	29	1	f	05-04-2022
6. dnr1[2-133]	30	30	0	f	05-04-2022	cens by video
6. dnr1[2-133]	36	36	1	f	05-04-2022
6. dnr1[2-133]	36	36	1	f	05-04-2022
6. dnr1[2-133]	38	38	1	f	05-04-2022
6. dnr1[2-133]	38	38	1	f	05-04-2022
6. dnr1[2-133]	38	38	1	f	05-04-2022
6. dnr1[2-133]	38	38	1	f	05-04-2022
6. dnr1[2-133]	38	38	1	f	05-04-2022
6. dnr1[2-133]	38	38	1	f	05-04-2022
6. dnr1[2-133]	41	41	1	f	05-04-2022
6. dnr1[2-133]	41	41	1	f	05-04-2022
6. dnr1[2-133]	41	41	1	f	05-04-2022
6. dnr1[2-133]	41	41	1	f	05-04-2022
6. dnr1[2-133]	41	41	1	f	05-04-2022
6. dnr1[2-133]	41	41	1	f	05-04-2022
