## Supplementary material for "Antimicrobial peptides do not directly contribute to aging in *Drosophila*, but improve lifespan by preventing dysbiosis": File S5: S1females.csv

	Life	1. iso	2. OR-R	3. AMP14	4. iso Rel	5. mth[1]	6. dnr1[2-133]
1	6	1	NA	NA	NA	NA	NA
2	6	NA	1	NA	NA	NA	NA
3	6	NA	NA	1	NA	NA	NA
4	8	NA	1	NA	NA	NA	NA
5	8	1	NA	NA	NA	NA	NA
6	11	NA	NA	NA	1	NA	NA
7	11	NA	1	NA	NA	NA	NA
8	11	NA	NA	NA	NA	NA	1
9	15	NA	NA	NA	1	NA	NA
10	15	NA	NA	NA	1	NA	NA
11	15	NA	NA	NA	1	NA	NA
12	17	NA	NA	1	NA	NA	NA
13	17	NA	NA	NA	NA	NA	1
14	18	NA	NA	NA	1	NA	NA
15	18	NA	NA	NA	1	NA	NA
16	18	NA	NA	NA	1	NA	NA
17	18	NA	NA	NA	1	NA	NA
18	18	NA	NA	NA	1	NA	NA
19	18	NA	NA	NA	1	NA	NA
20	18	NA	NA	NA	1	NA	NA
21	18	NA	NA	NA	1	NA	NA
22	18	NA	NA	NA	1	NA	NA
23	18	NA	NA	NA	1	NA	NA
24	18	NA	NA	NA	1	NA	NA
25	18	NA	NA	NA	1	NA	NA
26	18	NA	NA	NA	1	NA	NA
27	18	NA	NA	NA	1	NA	NA
28	18	NA	NA	NA	1	NA	NA
29	18	NA	NA	NA	1	NA	NA
30	18	NA	NA	NA	1	NA	NA
31	18	NA	NA	NA	1	NA	NA
32	18	NA	NA	1	NA	NA	NA
33	18	NA	NA	1	NA	NA	NA
34	20	NA	0	NA	NA	NA	NA
35	20	NA	0	NA	NA	NA	NA
36	20	NA	NA	1	NA	NA	NA
37	20	NA	NA	1	NA	NA	NA
38	20	NA	NA	NA	NA	NA	1
39	20	NA	NA	NA	1	NA	NA
40	20	NA	NA	NA	1	NA	NA
41	20	NA	NA	NA	1	NA	NA
42	20	NA	NA	NA	1	NA	NA
43	20	NA	NA	NA	1	NA	NA
44	20	NA	NA	NA	1	NA	NA
45	20	NA	NA	NA	1	NA	NA
46	20	NA	NA	NA	1	NA	NA
47	20	NA	NA	NA	1	NA	NA
48	20	NA	NA	NA	1	NA	NA
49	20	NA	NA	NA	1	NA	NA
50	20	NA	NA	NA	1	NA	NA
51	20	NA	NA	NA	1	NA	NA
52	20	NA	NA	NA	1	NA	NA
53	20	NA	NA	NA	1	NA	NA
54	20	NA	NA	NA	1	NA	NA
55	20	NA	NA	NA	1	NA	NA
56	20	NA	NA	NA	1	NA	NA
57	20	NA	NA	NA	1	NA	NA
58	20	NA	NA	NA	1	NA	NA
59	20	NA	NA	1	NA	NA	NA
60	22	NA	NA	NA	1	NA	NA
61	22	NA	NA	NA	1	NA	NA
62	22	NA	NA	NA	1	NA	NA
63	22	NA	NA	NA	1	NA	NA
64	22	NA	NA	NA	1	NA	NA
65	22	NA	NA	NA	1	NA	NA
66	22	NA	NA	NA	1	NA	NA
67	22	NA	NA	NA	1	NA	NA
68	22	NA	NA	NA	1	NA	NA
69	22	NA	NA	NA	1	NA	NA
70	22	NA	NA	NA	1	NA	NA
71	22	NA	NA	NA	1	NA	NA
72	22	NA	NA	NA	1	NA	NA
73	22	NA	NA	NA	1	NA	NA
74	22	NA	NA	NA	1	NA	NA
75	22	NA	NA	NA	1	NA	NA
76	22	NA	NA	NA	1	NA	NA
77	22	NA	NA	NA	1	NA	NA
78	22	NA	NA	1	NA	NA	NA
79	22	NA	NA	1	NA	NA	NA
80	22	NA	NA	1	NA	NA	NA
81	23	NA	NA	1	NA	NA	NA
82	23	NA	NA	1	NA	NA	NA
83	23	NA	NA	1	NA	NA	NA
84	23	NA	NA	1	NA	NA	NA
85	24	NA	NA	1	NA	NA	NA
86	25	NA	NA	1	NA	NA	NA
87	25	NA	NA	1	NA	NA	NA
88	25	NA	NA	1	NA	NA	NA
89	25	NA	NA	1	NA	NA	NA
90	25	NA	NA	1	NA	NA	NA
91	25	NA	NA	1	NA	NA	NA
92	25	NA	NA	1	NA	NA	NA
93	25	NA	NA	1	NA	NA	NA
94	25	NA	NA	1	NA	NA	NA
95	25	NA	NA	1	NA	NA	NA
96	25	NA	NA	NA	NA	NA	0
97	27	NA	NA	1	NA	NA	NA
98	27	NA	NA	1	NA	NA	NA
99	27	NA	NA	1	NA	NA	NA
100	27	NA	NA	1	NA	NA	NA
101	27	NA	NA	1	NA	NA	NA
102	27	NA	NA	1	NA	NA	NA
103	27	NA	NA	1	NA	NA	NA
104	27	NA	NA	1	NA	NA	NA
105	27	NA	NA	1	NA	NA	NA
106	27	NA	NA	1	NA	NA	NA
107	27	NA	NA	1	NA	NA	NA
108	27	NA	NA	1	NA	NA	NA
109	27	NA	NA	NA	NA	NA	1
110	27	NA	NA	1	NA	NA	NA
111	27	NA	NA	1	NA	NA	NA
112	27	NA	NA	1	NA	NA	NA
113	27	NA	NA	1	NA	NA	NA
114	27	NA	NA	1	NA	NA	NA
115	27	NA	NA	1	NA	NA	NA
116	27	NA	NA	1	NA	NA	NA
117	27	NA	NA	1	NA	NA	NA
118	27	NA	NA	1	NA	NA	NA
119	27	NA	1	NA	NA	NA	NA
120	29	NA	NA	1	NA	NA	NA
121	29	NA	NA	1	NA	NA	NA
122	29	NA	NA	1	NA	NA	NA
123	29	NA	NA	1	NA	NA	NA
124	29	1	NA	NA	NA	NA	NA
125	29	NA	NA	NA	NA	1	NA
126	29	NA	NA	NA	NA	NA	1
127	29	NA	NA	NA	NA	NA	1
128	29	NA	NA	NA	NA	NA	1
129	30	NA	NA	1	NA	NA	NA
130	30	NA	NA	NA	NA	NA	0
131	32	NA	NA	1	NA	NA	NA
132	32	NA	NA	NA	NA	NA	1
133	33	NA	NA	1	NA	NA	NA
134	33	NA	NA	NA	NA	NA	1
135	33	NA	NA	NA	NA	NA	1
136	33	NA	NA	NA	NA	NA	1
137	34	1	NA	NA	NA	NA	NA
138	34	1	NA	NA	NA	NA	NA
139	34	1	NA	NA	NA	NA	NA
140	34	NA	NA	NA	NA	1	NA
141	34	NA	NA	NA	NA	1	NA
142	34	NA	NA	NA	NA	1	NA
143	34	NA	NA	NA	NA	1	NA
144	34	NA	NA	NA	NA	1	NA
145	34	NA	NA	NA	NA	1	NA
146	34	NA	NA	NA	NA	1	NA
147	34	NA	NA	NA	NA	1	NA
148	34	NA	NA	NA	NA	NA	1
149	34	NA	NA	NA	NA	NA	1
150	34	NA	NA	NA	NA	NA	1
151	34	NA	NA	NA	NA	NA	1
152	34	NA	NA	NA	NA	NA	1
153	34	NA	NA	NA	NA	NA	1
154	34	NA	NA	NA	NA	NA	1
155	34	1	NA	NA	NA	NA	NA
156	34	1	NA	NA	NA	NA	NA
157	34	1	NA	NA	NA	NA	NA
158	34	1	NA	NA	NA	NA	NA
159	34	1	NA	NA	NA	NA	NA
160	34	1	NA	NA	NA	NA	NA
161	34	1	NA	NA	NA	NA	NA
162	34	1	NA	NA	NA	NA	NA
163	34	NA	1	NA	NA	NA	NA
164	34	NA	NA	NA	NA	1	NA
165	34	NA	NA	NA	NA	1	NA
166	34	NA	NA	NA	NA	1	NA
167	36	1	NA	NA	NA	NA	NA
168	36	NA	NA	NA	NA	NA	1
169	36	NA	NA	NA	NA	NA	1
170	36	1	NA	NA	NA	NA	NA
171	36	1	NA	NA	NA	NA	NA
172	36	NA	NA	NA	NA	1	NA
173	36	NA	NA	NA	NA	1	NA
174	36	NA	NA	NA	NA	1	NA
175	36	NA	NA	NA	NA	1	NA
176	36	NA	NA	NA	NA	NA	1
177	36	NA	NA	NA	NA	NA	1
178	37	1	NA	NA	NA	NA	NA
179	37	NA	NA	NA	NA	1	NA
180	37	NA	NA	NA	NA	1	NA
181	37	NA	NA	NA	NA	NA	1
182	37	NA	NA	NA	NA	NA	1
183	38	1	NA	NA	NA	NA	NA
184	38	1	NA	NA	NA	NA	NA
185	38	1	NA	NA	NA	NA	NA
186	38	1	NA	NA	NA	NA	NA
187	38	1	NA	NA	NA	NA	NA
188	38	1	NA	NA	NA	NA	NA
189	38	1	NA	NA	NA	NA	NA
190	38	1	NA	NA	NA	NA	NA
191	38	1	NA	NA	NA	NA	NA
192	38	1	NA	NA	NA	NA	NA
193	38	1	NA	NA	NA	NA	NA
194	38	NA	1	NA	NA	NA	NA
195	38	NA	1	NA	NA	NA	NA
196	38	NA	1	NA	NA	NA	NA
197	38	NA	1	NA	NA	NA	NA
198	38	NA	NA	NA	NA	1	NA
199	38	NA	NA	NA	NA	1	NA
200	38	NA	NA	NA	NA	1	NA
201	38	NA	NA	NA	NA	1	NA
202	38	NA	NA	NA	NA	1	NA
203	38	NA	NA	NA	NA	1	NA
204	38	NA	NA	NA	NA	1	NA
205	38	NA	NA	NA	NA	NA	1
206	38	NA	NA	NA	NA	NA	1
207	38	NA	NA	NA	NA	NA	1
208	38	NA	NA	NA	NA	NA	1
209	38	NA	NA	NA	NA	NA	1
210	38	NA	NA	NA	NA	NA	1
211	38	NA	NA	NA	NA	NA	1
212	38	NA	NA	NA	NA	NA	1
213	38	NA	NA	NA	NA	NA	1
214	38	NA	NA	NA	NA	NA	1
215	38	1	NA	NA	NA	NA	NA
216	38	1	NA	NA	NA	NA	NA
217	38	1	NA	NA	NA	NA	NA
218	38	1	NA	NA	NA	NA	NA
219	38	1	NA	NA	NA	NA	NA
220	38	NA	1	NA	NA	NA	NA
221	38	NA	NA	NA	NA	1	NA
222	38	NA	NA	NA	NA	1	NA
223	38	NA	NA	NA	NA	1	NA
224	38	NA	NA	NA	NA	NA	1
225	38	NA	NA	NA	NA	NA	1
226	38	NA	NA	NA	NA	NA	1
227	38	NA	NA	NA	NA	NA	1
228	38	NA	NA	NA	NA	NA	1
229	38	NA	NA	NA	NA	NA	1
230	39	NA	NA	NA	NA	1	NA
231	39	NA	NA	NA	NA	1	NA
232	39	NA	NA	NA	NA	1	NA
233	39	NA	NA	NA	NA	NA	1
234	39	NA	NA	NA	NA	NA	1
235	41	1	NA	NA	NA	NA	NA
236	41	1	NA	NA	NA	NA	NA
237	41	1	NA	NA	NA	NA	NA
238	41	NA	1	NA	NA	NA	NA
239	41	NA	NA	NA	NA	1	NA
240	41	NA	NA	NA	NA	1	NA
241	41	NA	NA	NA	NA	NA	1
242	41	NA	NA	NA	NA	NA	1
243	41	NA	NA	NA	NA	NA	1
244	41	1	NA	NA	NA	NA	NA
245	41	NA	1	NA	NA	NA	NA
246	41	NA	1	NA	NA	NA	NA
247	41	NA	1	NA	NA	NA	NA
248	41	NA	1	NA	NA	NA	NA
249	41	NA	NA	NA	NA	1	NA
250	41	NA	NA	NA	NA	1	NA
251	41	NA	NA	NA	NA	NA	1
252	41	NA	NA	NA	NA	NA	1
253	41	NA	NA	NA	NA	NA	1
254	41	NA	NA	NA	NA	NA	1
255	41	NA	NA	NA	NA	NA	1
256	41	NA	NA	NA	NA	NA	1
257	41	1	NA	NA	NA	NA	NA
258	41	1	NA	NA	NA	NA	NA
259	41	1	NA	NA	NA	NA	NA
260	41	NA	1	NA	NA	NA	NA
261	41	NA	1	NA	NA	NA	NA
262	41	NA	1	NA	NA	NA	NA
263	41	NA	NA	NA	NA	1	NA
264	41	NA	NA	NA	NA	1	NA
265	41	NA	NA	NA	NA	1	NA
266	41	NA	NA	NA	NA	1	NA
267	41	NA	NA	NA	NA	1	NA
268	41	NA	NA	NA	NA	1	NA
269	41	NA	NA	NA	NA	1	NA
270	41	NA	NA	NA	NA	1	NA
271	41	NA	NA	NA	NA	1	NA
272	41	NA	NA	NA	NA	1	NA
273	41	NA	NA	NA	NA	NA	1
274	41	NA	NA	NA	NA	NA	1
275	41	NA	NA	NA	NA	NA	1
276	41	NA	NA	NA	NA	NA	1
277	41	NA	NA	NA	NA	NA	1
278	41	NA	NA	NA	NA	NA	1
279	43	1	NA	NA	NA	NA	NA
280	43	NA	1	NA	NA	NA	NA
281	43	NA	1	NA	NA	NA	NA
282	43	NA	1	NA	NA	NA	NA
283	43	NA	1	NA	NA	NA	NA
284	43	NA	1	NA	NA	NA	NA
285	43	NA	1	NA	NA	NA	NA
286	43	NA	NA	NA	NA	1	NA
287	43	NA	NA	NA	NA	1	NA
288	43	NA	NA	NA	NA	1	NA
289	43	NA	NA	NA	NA	1	NA
290	43	NA	NA	NA	NA	1	NA
291	43	NA	NA	NA	NA	1	NA
292	43	NA	NA	NA	NA	1	NA
293	43	NA	NA	NA	NA	1	NA
294	43	NA	NA	NA	NA	1	NA
295	43	NA	NA	NA	NA	NA	1
296	43	1	NA	NA	NA	NA	NA
297	43	1	NA	NA	NA	NA	NA
298	43	1	NA	NA	NA	NA	NA
299	43	1	NA	NA	NA	NA	NA
300	43	1	NA	NA	NA	NA	NA
301	43	NA	1	NA	NA	NA	NA
302	43	NA	1	NA	NA	NA	NA
303	43	NA	1	NA	NA	NA	NA
304	43	NA	1	NA	NA	NA	NA
305	43	NA	1	NA	NA	NA	NA
306	43	NA	1	NA	NA	NA	NA
307	43	NA	NA	NA	NA	1	NA
308	43	NA	NA	NA	NA	1	NA
309	43	NA	NA	NA	NA	1	NA
310	43	1	NA	NA	NA	NA	NA
311	43	NA	1	NA	NA	NA	NA
312	43	NA	1	NA	NA	NA	NA
313	43	NA	1	NA	NA	NA	NA
314	43	NA	1	NA	NA	NA	NA
315	43	NA	1	NA	NA	NA	NA
316	43	NA	1	NA	NA	NA	NA
317	45	1	NA	NA	NA	NA	NA
318	45	1	NA	NA	NA	NA	NA
319	45	NA	1	NA	NA	NA	NA
320	45	NA	1	NA	NA	NA	NA
321	45	NA	1	NA	NA	NA	NA
322	45	NA	NA	NA	NA	1	NA
323	45	NA	NA	NA	NA	1	NA
324	45	NA	1	NA	NA	NA	NA
325	45	NA	1	NA	NA	NA	NA
326	45	NA	1	NA	NA	NA	NA
327	45	NA	1	NA	NA	NA	NA
328	45	NA	1	NA	NA	NA	NA
329	46	1	NA	NA	NA	NA	NA
330	46	1	NA	NA	NA	NA	NA
331	46	1	NA	NA	NA	NA	NA
332	46	1	NA	NA	NA	NA	NA
333	46	1	NA	NA	NA	NA	NA
334	46	1	NA	NA	NA	NA	NA
335	46	1	NA	NA	NA	NA	NA
336	46	1	NA	NA	NA	NA	NA
337	46	NA	1	NA	NA	NA	NA
338	46	NA	1	NA	NA	NA	NA
339	46	NA	1	NA	NA	NA	NA
340	46	NA	1	NA	NA	NA	NA
341	46	NA	NA	NA	NA	1	NA
342	47	1	NA	NA	NA	NA	NA
343	47	1	NA	NA	NA	NA	NA
344	47	NA	1	NA	NA	NA	NA
345	47	NA	1	NA	NA	NA	NA
346	48	NA	1	NA	NA	NA	NA
347	48	NA	1	NA	NA	NA	NA
348	48	NA	1	NA	NA	NA	NA
349	48	NA	1	NA	NA	NA	NA
350	50	NA	1	NA	NA	NA	NA
351	50	NA	1	NA	NA	NA	NA
