## Supplementary material for "Antimicrobial peptides do not directly contribute to aging in *Drosophila*, but improve lifespan by preventing dysbiosis": File S5: S1males.csv

	Life	1. iso	2. OR-R	3. AMP14	4. iso Rel	5. mth[1]	6. dnr1[2-133]
1	5	NA	NA	NA	1	NA	NA
2	6	NA	NA	NA	NA	NA	1
3	8	NA	NA	NA	NA	NA	1
4	12	NA	NA	NA	1	NA	NA
5	15	NA	NA	NA	1	NA	NA
6	15	NA	NA	1	NA	NA	NA
7	15	NA	NA	1	NA	NA	NA
8	17	NA	NA	NA	1	NA	NA
9	17	NA	NA	NA	1	NA	NA
10	17	NA	NA	NA	1	NA	NA
11	17	NA	NA	NA	NA	NA	1
12	17	NA	NA	NA	1	NA	NA
13	17	NA	NA	1	NA	NA	NA
14	18	NA	NA	NA	1	NA	NA
15	18	NA	NA	NA	1	NA	NA
16	18	NA	NA	NA	1	NA	NA
17	18	NA	NA	NA	1	NA	NA
18	18	NA	NA	NA	1	NA	NA
19	18	NA	NA	NA	1	NA	NA
20	18	NA	NA	NA	1	NA	NA
21	18	NA	NA	NA	1	NA	NA
22	18	NA	NA	NA	1	NA	NA
23	18	NA	NA	NA	1	NA	NA
24	18	NA	NA	NA	1	NA	NA
25	18	NA	NA	NA	1	NA	NA
26	18	NA	NA	NA	1	NA	NA
27	18	NA	NA	NA	1	NA	NA
28	18	NA	NA	NA	1	NA	NA
29	18	NA	NA	NA	1	NA	NA
30	18	NA	NA	NA	1	NA	NA
31	18	NA	NA	NA	1	NA	NA
32	18	NA	NA	NA	1	NA	NA
33	18	NA	NA	NA	1	NA	NA
34	18	NA	NA	1	NA	NA	NA
35	18	NA	1	NA	NA	NA	NA
36	19	NA	NA	NA	1	NA	NA
37	19	NA	NA	NA	1	NA	NA
38	19	NA	NA	NA	NA	NA	1
39	19	NA	NA	NA	NA	NA	1
40	19	NA	NA	NA	NA	NA	1
41	20	NA	0	NA	NA	NA	NA
42	20	NA	0	NA	NA	NA	NA
43	20	NA	0	NA	NA	NA	NA
44	20	NA	0	NA	NA	NA	NA
45	20	NA	NA	NA	1	NA	NA
46	20	NA	NA	NA	1	NA	NA
47	20	NA	NA	NA	1	NA	NA
48	20	NA	NA	NA	1	NA	NA
49	20	NA	NA	NA	1	NA	NA
50	20	NA	NA	NA	1	NA	NA
51	20	NA	NA	NA	1	NA	NA
52	20	NA	NA	NA	1	NA	NA
53	20	NA	NA	NA	1	NA	NA
54	20	NA	NA	NA	1	NA	NA
55	20	NA	NA	NA	1	NA	NA
56	20	NA	NA	NA	1	NA	NA
57	20	NA	NA	NA	1	NA	NA
58	20	NA	NA	NA	1	NA	NA
59	20	NA	NA	NA	1	NA	NA
60	20	NA	NA	NA	1	NA	NA
61	20	NA	NA	NA	1	NA	NA
62	20	NA	NA	NA	1	NA	NA
63	20	NA	NA	NA	1	NA	NA
64	20	NA	NA	1	NA	NA	NA
65	20	NA	NA	1	NA	NA	NA
66	20	NA	NA	1	NA	NA	NA
67	20	NA	NA	1	NA	NA	NA
68	20	NA	NA	1	NA	NA	NA
69	20	NA	NA	1	NA	NA	NA
70	20	NA	NA	1	NA	NA	NA
71	20	NA	NA	1	NA	NA	NA
72	20	NA	NA	1	NA	NA	NA
73	20	NA	NA	1	NA	NA	NA
74	20	NA	NA	1	NA	NA	NA
75	20	NA	NA	NA	NA	NA	1
76	22	NA	NA	NA	1	NA	NA
77	22	NA	NA	NA	1	NA	NA
78	22	NA	NA	NA	1	NA	NA
79	22	NA	NA	NA	1	NA	NA
80	22	NA	NA	NA	1	NA	NA
81	22	NA	NA	NA	1	NA	NA
82	22	NA	NA	NA	1	NA	NA
83	22	NA	NA	NA	1	NA	NA
84	22	NA	NA	NA	1	NA	NA
85	22	NA	NA	NA	1	NA	NA
86	22	NA	NA	NA	1	NA	NA
87	22	NA	NA	NA	1	NA	NA
88	22	NA	NA	NA	NA	NA	1
89	22	NA	NA	1	NA	NA	NA
90	22	NA	NA	NA	NA	NA	1
91	22	NA	NA	NA	NA	NA	1
92	22	NA	NA	NA	NA	NA	1
93	22	NA	NA	NA	NA	NA	1
94	23	NA	NA	1	NA	NA	NA
95	23	NA	NA	1	NA	NA	NA
96	23	NA	NA	1	NA	NA	NA
97	23	NA	NA	1	NA	NA	NA
98	23	NA	NA	1	NA	NA	NA
99	23	NA	NA	1	NA	NA	NA
100	23	NA	NA	1	NA	NA	NA
101	23	NA	NA	1	NA	NA	NA
102	23	NA	NA	1	NA	NA	NA
103	23	NA	NA	1	NA	NA	NA
104	23	NA	NA	1	NA	NA	NA
105	23	NA	NA	1	NA	NA	NA
106	23	NA	NA	1	NA	NA	NA
107	23	NA	NA	1	NA	NA	NA
108	23	NA	NA	1	NA	NA	NA
109	23	NA	NA	1	NA	NA	NA
110	23	NA	NA	NA	NA	1	NA
111	23	NA	NA	NA	NA	NA	1
112	25	NA	1	NA	NA	NA	NA
113	25	NA	1	NA	NA	NA	NA
114	25	NA	NA	NA	NA	NA	1
115	25	NA	NA	1	NA	NA	NA
116	25	NA	NA	1	NA	NA	NA
117	25	NA	NA	1	NA	NA	NA
118	25	NA	0	NA	NA	NA	NA
119	25	NA	0	NA	NA	NA	NA
120	25	NA	NA	NA	NA	0	NA
121	25	NA	NA	NA	NA	NA	0
122	25	NA	NA	NA	NA	NA	0
123	25	NA	NA	NA	NA	NA	0
124	25	NA	NA	NA	NA	NA	0
125	25	NA	NA	NA	NA	NA	0
126	25	NA	NA	NA	NA	NA	0
127	25	NA	NA	NA	NA	NA	0
128	25	NA	NA	NA	NA	NA	0
129	25	NA	NA	NA	NA	NA	0
130	25	NA	NA	NA	NA	NA	0
131	25	NA	NA	NA	NA	NA	0
132	25	NA	NA	NA	NA	NA	0
133	25	NA	NA	NA	NA	NA	0
134	25	NA	NA	NA	NA	NA	0
135	27	1	NA	NA	NA	NA	NA
136	27	1	NA	NA	NA	NA	NA
137	27	NA	NA	1	NA	NA	NA
138	27	NA	NA	1	NA	NA	NA
139	27	NA	NA	1	NA	NA	NA
140	27	NA	NA	1	NA	NA	NA
141	27	NA	NA	1	NA	NA	NA
142	27	NA	NA	1	NA	NA	NA
143	27	NA	NA	1	NA	NA	NA
144	27	NA	NA	1	NA	NA	NA
145	27	NA	NA	1	NA	NA	NA
146	27	NA	NA	1	NA	NA	NA
147	27	NA	NA	1	NA	NA	NA
148	27	NA	NA	1	NA	NA	NA
149	27	NA	NA	1	NA	NA	NA
150	27	NA	NA	1	NA	NA	NA
151	27	NA	NA	1	NA	NA	NA
152	27	NA	NA	1	NA	NA	NA
153	27	NA	NA	1	NA	NA	NA
154	27	NA	NA	1	NA	NA	NA
155	27	NA	NA	1	NA	NA	NA
156	27	NA	1	NA	NA	NA	NA
157	27	NA	1	NA	NA	NA	NA
158	27	NA	NA	NA	NA	NA	1
159	27	1	NA	NA	NA	NA	NA
160	27	NA	NA	1	NA	NA	NA
161	27	NA	1	NA	NA	NA	NA
162	27	NA	1	NA	NA	NA	NA
163	27	NA	NA	NA	NA	NA	1
164	27	NA	NA	NA	NA	NA	1
165	27	NA	NA	NA	NA	NA	1
166	27	NA	1	NA	NA	NA	NA
167	27	NA	1	NA	NA	NA	NA
168	29	NA	1	NA	NA	NA	NA
169	29	NA	1	NA	NA	NA	NA
170	29	NA	NA	NA	NA	NA	1
171	29	NA	NA	NA	NA	NA	1
172	29	NA	NA	NA	NA	NA	1
173	29	1	NA	NA	NA	NA	NA
174	29	NA	1	NA	NA	NA	NA
175	29	NA	NA	NA	NA	NA	1
176	30	NA	0	NA	NA	NA	NA
177	30	NA	0	NA	NA	NA	NA
178	30	NA	1	NA	NA	NA	NA
179	30	NA	1	NA	NA	NA	NA
180	30	NA	NA	NA	NA	NA	1
181	30	NA	1	NA	NA	NA	NA
182	30	NA	1	NA	NA	NA	NA
183	30	NA	1	NA	NA	NA	NA
184	30	NA	1	NA	NA	NA	NA
185	30	NA	1	NA	NA	NA	NA
186	31	NA	NA	NA	NA	NA	1
187	31	NA	NA	NA	NA	NA	1
188	31	NA	NA	NA	NA	NA	1
189	32	1	NA	NA	NA	NA	NA
190	32	1	NA	NA	NA	NA	NA
191	32	NA	NA	1	NA	NA	NA
192	32	NA	1	NA	NA	NA	NA
193	32	NA	1	NA	NA	NA	NA
194	32	NA	NA	NA	NA	1	NA
195	32	NA	NA	NA	NA	NA	1
196	32	NA	NA	NA	NA	NA	1
197	32	NA	NA	NA	NA	NA	1
198	32	NA	NA	NA	NA	NA	1
199	32	NA	NA	NA	NA	NA	1
200	33	1	NA	NA	NA	NA	NA
201	33	NA	1	NA	NA	NA	NA
202	33	NA	1	NA	NA	NA	NA
203	33	NA	NA	NA	NA	1	NA
204	33	NA	NA	NA	NA	NA	1
205	33	NA	NA	NA	NA	NA	1
206	34	1	NA	NA	NA	NA	NA
207	34	1	NA	NA	NA	NA	NA
208	34	1	NA	NA	NA	NA	NA
209	34	1	NA	NA	NA	NA	NA
210	34	1	NA	NA	NA	NA	NA
211	34	1	NA	NA	NA	NA	NA
212	34	1	NA	NA	NA	NA	NA
213	34	NA	1	NA	NA	NA	NA
214	34	NA	1	NA	NA	NA	NA
215	34	NA	1	NA	NA	NA	NA
216	34	NA	1	NA	NA	NA	NA
217	34	NA	1	NA	NA	NA	NA
218	34	NA	NA	NA	NA	1	NA
219	34	NA	NA	NA	NA	1	NA
220	34	NA	NA	NA	NA	1	NA
221	34	NA	NA	NA	NA	1	NA
222	34	NA	NA	NA	NA	1	NA
223	34	NA	NA	NA	NA	1	NA
224	34	NA	NA	NA	NA	1	NA
225	34	NA	NA	NA	NA	1	NA
226	34	NA	NA	NA	NA	1	NA
227	34	NA	NA	NA	NA	1	NA
228	34	NA	NA	NA	NA	1	NA
229	34	NA	NA	NA	NA	1	NA
230	34	NA	NA	NA	NA	1	NA
231	34	NA	NA	NA	NA	NA	1
232	34	NA	NA	NA	NA	NA	1
233	34	NA	NA	NA	NA	NA	1
234	34	NA	NA	NA	NA	NA	1
235	34	NA	NA	NA	NA	NA	1
236	34	NA	NA	NA	NA	NA	1
237	34	1	NA	NA	NA	NA	NA
238	34	1	NA	NA	NA	NA	NA
239	34	1	NA	NA	NA	NA	NA
240	34	NA	1	NA	NA	NA	NA
241	34	NA	1	NA	NA	NA	NA
242	34	NA	1	NA	NA	NA	NA
243	34	NA	1	NA	NA	NA	NA
244	34	NA	1	NA	NA	NA	NA
245	34	NA	1	NA	NA	NA	NA
246	34	NA	NA	NA	NA	1	NA
247	34	NA	NA	NA	NA	1	NA
248	36	1	NA	NA	NA	NA	NA
249	36	NA	1	NA	NA	NA	NA
250	36	NA	NA	NA	NA	1	NA
251	36	NA	NA	NA	NA	1	NA
252	36	NA	NA	NA	NA	1	NA
253	36	NA	NA	NA	NA	1	NA
254	36	NA	NA	NA	NA	1	NA
255	36	NA	NA	NA	NA	1	NA
256	36	NA	NA	NA	NA	1	NA
257	36	NA	NA	NA	NA	1	NA
258	36	NA	NA	NA	NA	NA	1
259	36	NA	NA	NA	NA	NA	1
260	36	NA	NA	NA	NA	NA	1
261	36	1	NA	NA	NA	NA	NA
262	36	1	NA	NA	NA	NA	NA
263	36	NA	1	NA	NA	NA	NA
264	36	NA	1	NA	NA	NA	NA
265	36	NA	1	NA	NA	NA	NA
266	36	NA	NA	NA	NA	1	NA
267	36	NA	NA	NA	NA	1	NA
268	36	NA	NA	NA	NA	1	NA
269	36	NA	NA	NA	NA	1	NA
270	36	NA	NA	NA	NA	1	NA
271	36	NA	NA	NA	NA	1	NA
272	37	1	NA	NA	NA	NA	NA
273	37	1	NA	NA	NA	NA	NA
274	37	1	NA	NA	NA	NA	NA
275	37	NA	1	NA	NA	NA	NA
276	37	NA	NA	NA	NA	1	NA
277	37	NA	NA	NA	NA	1	NA
278	37	NA	NA	NA	NA	1	NA
279	37	NA	NA	NA	NA	1	NA
280	37	NA	NA	NA	NA	NA	1
281	37	NA	NA	NA	NA	NA	1
282	38	1	NA	NA	NA	NA	NA
283	38	1	NA	NA	NA	NA	NA
284	38	1	NA	NA	NA	NA	NA
285	38	1	NA	NA	NA	NA	NA
286	38	1	NA	NA	NA	NA	NA
287	38	1	NA	NA	NA	NA	NA
288	38	1	NA	NA	NA	NA	NA
289	38	1	NA	NA	NA	NA	NA
290	38	1	NA	NA	NA	NA	NA
291	38	1	NA	NA	NA	NA	NA
292	38	NA	1	NA	NA	NA	NA
293	38	NA	1	NA	NA	NA	NA
294	38	NA	1	NA	NA	NA	NA
295	38	NA	1	NA	NA	NA	NA
296	38	NA	1	NA	NA	NA	NA
297	38	NA	NA	NA	NA	1	NA
298	38	NA	NA	NA	NA	1	NA
299	38	NA	NA	NA	NA	1	NA
300	38	NA	NA	NA	NA	1	NA
301	38	NA	NA	NA	NA	1	NA
302	38	NA	NA	NA	NA	1	NA
303	38	NA	NA	NA	NA	1	NA
304	38	NA	NA	NA	NA	1	NA
305	38	NA	NA	NA	NA	NA	1
306	38	1	NA	NA	NA	NA	NA
307	38	1	NA	NA	NA	NA	NA
308	38	1	NA	NA	NA	NA	NA
309	38	NA	NA	NA	NA	1	NA
310	38	NA	NA	NA	NA	1	NA
311	38	NA	NA	NA	NA	1	NA
312	39	1	NA	NA	NA	NA	NA
313	39	1	NA	NA	NA	NA	NA
314	39	NA	1	NA	NA	NA	NA
315	39	NA	NA	NA	NA	1	NA
316	39	NA	NA	NA	NA	NA	1
317	41	1	NA	NA	NA	NA	NA
318	41	1	NA	NA	NA	NA	NA
319	41	1	NA	NA	NA	NA	NA
320	41	NA	1	NA	NA	NA	NA
321	41	NA	NA	NA	NA	1	NA
322	41	NA	NA	NA	NA	1	NA
323	41	NA	NA	NA	NA	1	NA
324	41	1	NA	NA	NA	NA	NA
325	41	NA	1	NA	NA	NA	NA
326	41	1	NA	NA	NA	NA	NA
327	41	1	NA	NA	NA	NA	NA
328	41	1	NA	NA	NA	NA	NA
329	41	1	NA	NA	NA	NA	NA
330	41	1	NA	NA	NA	NA	NA
331	41	1	NA	NA	NA	NA	NA
332	41	1	NA	NA	NA	NA	NA
333	41	1	NA	NA	NA	NA	NA
334	41	1	NA	NA	NA	NA	NA
335	41	NA	1	NA	NA	NA	NA
336	41	NA	NA	NA	NA	1	NA
337	41	NA	NA	NA	NA	1	NA
338	41	NA	NA	NA	NA	1	NA
339	41	NA	NA	NA	NA	1	NA
340	41	NA	NA	NA	NA	1	NA
341	41	NA	NA	NA	NA	1	NA
342	41	NA	NA	NA	NA	1	NA
343	41	NA	NA	NA	NA	1	NA
344	43	1	NA	NA	NA	NA	NA
345	43	1	NA	NA	NA	NA	NA
346	43	NA	1	NA	NA	NA	NA
347	43	1	NA	NA	NA	NA	NA
348	43	1	NA	NA	NA	NA	NA
349	43	1	NA	NA	NA	NA	NA
350	43	1	NA	NA	NA	NA	NA
351	43	NA	1	NA	NA	NA	NA
352	45	1	NA	NA	NA	NA	NA
353	46	1	NA	NA	NA	NA	NA
354	47	1	NA	NA	NA	NA	NA
355	47	NA	1	NA	NA	NA	NA
356	47	NA	1	NA	NA	NA	NA
