## Supplementary material for "Antimicrobial peptides do not directly contribute to aging in *Drosophila*, but improve lifespan by preventing dysbiosis": File S5: survoutput_sexsplit.csv

Dummy	Gtype	Date	Sex	records	n.max	n.start	events	*rmean	*se(rmean)	median	0.95LCL	0.95UCL
strata(Gtype)=1.	iso	05.04.22	f	20	20	20	20	35.3	1.521676707	36	34	38
strata(Gtype)=1.	iso	05.04.22	m	20	20	20	20	39	0.6	41	38	41
strata(Gtype)=1.	iso	20.03.22	f	20	20	20	20	39.1	0.359861084	38	38	43
strata(Gtype)=1.	iso	20.03.22	m	20	20	20	20	37.45	0.892958566	38	38	41
strata(Gtype)=1.	iso	24.03.22	f	20	20	20	20	37.4	1.783816134	43	41	NA
strata(Gtype)=1.	iso	24.03.22	m	20	20	20	20	35.55	0.875999429	34	34	39
strata(Gtype)=2.	OR-R	05.04.22	f	20	20	20	20	39	1.481553239	43	43	45
strata(Gtype)=2.	OR-R	05.04.22	m	20	20	20	18	33.22222222	0.924814147	34	30	36
strata(Gtype)=2.	OR-R	20.03.22	f	20	20	20	18	38.67941176	1.600900124	43	41	45
strata(Gtype)=2.	OR-R	20.03.22	m	20	20	20	18	35.2	1.115459547	38	33	41
strata(Gtype)=2.	OR-R	24.03.22	f	18	18	18	18	38.27777778	1.993516583	43	41	46
strata(Gtype)=2.	OR-R	24.03.22	m	20	20	20	16	31.55333333	1.345664368	34	29	37
strata(Gtype)=3.	AMP14	05.04.22	f	14	14	14	14	22.07142857	1.349468095	25	22	NA
strata(Gtype)=3.	AMP14	05.04.22	m	16	16	16	16	20.875	0.543965475	20	20	NA
strata(Gtype)=3.	AMP14	20.03.22	f	19	19	19	19	27.73684211	0.406608194	27	27	29
strata(Gtype)=3.	AMP14	20.03.22	m	20	20	20	20	26.4	0.584807661	27	NA	NA
strata(Gtype)=3.	AMP14	24.03.22	f	20	20	20	20	24.65	0.785095536	26	23	27
strata(Gtype)=3.	AMP14	24.03.22	m	20	20	20	20	23	0.681909085	23	23	23
strata(Gtype)=4.	Rel	05.04.22	f	20	20	20	20	20	0	20	NA	NA
strata(Gtype)=4.	Rel	05.04.22	m	20	20	20	20	19.85	0.146201915	20	NA	NA
strata(Gtype)=4.	Rel	20.03.22	f	20	20	20	20	21.3	0.469574275	22	NA	NA
strata(Gtype)=4.	Rel	20.03.22	m	20	20	20	20	19.25	0.974358763	22	19	NA
strata(Gtype)=4.	Rel	24.03.22	f	20	20	20	20	17.5	0.364005494	18	NA	NA
strata(Gtype)=4.	Rel	24.03.22	m	20	20	20	20	18	0	18	NA	NA
strata(Gtype)=5.	mth[1]	05.04.22	f	20	20	20	20	38.5	0.610327781	39.5	36	NA
strata(Gtype)=5.	mth[1]	05.04.22	m	20	20	20	19	38.21052632	0.593496365	38	36	NA
strata(Gtype)=5.	mth[1]	20.03.22	f	20	20	20	20	39.95	0.319960935	43	38	43
strata(Gtype)=5.	mth[1]	20.03.22	m	20	20	20	20	37.4	0.438178046	38	36	38
strata(Gtype)=5.	mth[1]	24.03.22	f	20	20	20	20	36.9	0.78070481	37	34	41
strata(Gtype)=5.	mth[1]	24.03.22	m	20	20	20	20	34.2	0.680441033	34	34	37
strata(Gtype)=6.	dnr1[2-133]	05.04.22	f	20	20	20	18	35.44117647	1.802239408	38	36	NA
strata(Gtype)=6.	dnr1[2-133]	05.04.22	m	20	20	20	6	34.4	2.365797963	35.5	NA	NA
strata(Gtype)=6.	dnr1[2-133]	20.03.22	f	20	20	20	20	37.1	0.747997326	38	38	38
strata(Gtype)=6.	dnr1[2-133]	20.03.22	m	20	20	20	20	27.65	1.713585422	29.5	27	33
strata(Gtype)=6.	dnr1[2-133]	24.03.22	f	20	20	20	20	35.85	1.138584648	35.5	34	NA
strata(Gtype)=6.	dnr1[2-133]	24.03.22	m	20	20	20	20	31.75	0.91617411	32	32	34
