## Supplementary material for "Antimicrobial peptides do not directly contribute to aging in *Drosophila*, but improve lifespan by preventing dysbiosis": File S5: survoutput_sexsplit.csv

Sex*Gtype*Exp	records	n.max	n.start	events	*rmean	*se(rmean)	median	0.95LCL	0.95UCL
strata(Gtype)=.OR-R 01-07-2019 f	20	20	20	6	68.33333333	3.962789889	66.5	58	NA
strata(Gtype)=.OR-R 01-07-2019 m	20	20	20	20	56.45	2.743606204	57	56	63
strata(Gtype)=.OR-R 20-03-2019 f	40	40	40	32	62.49953319	3.33208371	63	54	73
strata(Gtype)=.OR-R 20-03-2019 m	40	40	40	37	57.18455882	2.535352762	58	56	65
strata(Gtype)=.OR/Repo 01-07-2019 f	20	20	20	20	78.75	1.638406238	75	73	86
strata(Gtype)=.OR/Repo 01-07-2019 m	20	20	20	20	59.8	2.226656687	58	56	70
strata(Gtype)=.OR/Repo 20-03-2019 f	20	20	20	20	82.2	0.955510335	82.5	79	84
strata(Gtype)=.OR/Repo 20-03-2019 m	20	20	20	20	58.1	1.935071058	57	56	67
strata(Gtype)=Act>Def-IR 01-07-2019 f	22	22	22	21	61.675	2.61539669	63	58	70
strata(Gtype)=Act>DptA-IR 20-03-2019 f	33	33	33	30	78.26666667	2.610633526	85.5	80	89
strata(Gtype)=Act>DptA-IR 20-03-2019 m	22	22	22	22	76.86363636	2.802961432	81.5	73	89
strata(Gtype)=Act>DptB-IR 20-03-2019 f	20	20	20	20	56.1	3.061780528	52	49	70
strata(Gtype)=Act>DptB-IR 20-03-2019 m	20	20	20	17	55.76470588	1.650268746	56	53	58
strata(Gtype)=Act>Drs-IR 20-03-2019 f	15	15	15	10	78.75	6.035938817	92	87	NA
strata(Gtype)=Act>Drs-IR 20-03-2019 m	16	16	16	16	67.1875	5.396192777	75.5	59	87
strata(Gtype)=Act>Mtk-IR 01-07-2019 f	15	15	15	14	79.21428571	2.819716608	81.5	75	NA
strata(Gtype)=Act>Mtk-IR 01-07-2019 m	16	16	16	16	63.75	4.862564267	68.5	65	NA
strata(Gtype)=OR/Act 01-07-2019 f	20	20	20	20	60.65	1.351434423	60.5	56	67
strata(Gtype)=OR/Act 01-07-2019 m	18	18	18	18	59.33333333	1.860903803	58	53	63
strata(Gtype)=OR/Act 20-03-2019 f	20	20	20	20	54.45	3.012868235	53	51	63
strata(Gtype)=OR/Act 20-03-2019 m	21	21	21	21	64.47619048	1.470216865	65	60	72
strata(Gtype)=OR/Def-IR 01-07-2019 f	20	20	20	13	79.07692308	1.615243724	77	75	NA
strata(Gtype)=OR/Def-IR 01-07-2019 m	20	20	20	20	55.6	2.93035834	56	49	67
strata(Gtype)=OR/DptA-IR 20-03-2019 f	40	40	40	36	72.19705882	2.101978895	75	70	79
strata(Gtype)=OR/DptA-IR 20-03-2019 m	39	39	39	37	59.70588235	2.675257756	58	56	70
strata(Gtype)=OR/DptB-IR 20-03-2019 f	20	20	20	19	76.36842105	1.533035166	77	74	84
strata(Gtype)=OR/DptB-IR 20-03-2019 m	21	21	21	21	65.57142857	3.868924645	67	65	79
strata(Gtype)=OR/Drs-IR 20-03-2019 f	20	20	20	17	87.41176471	0.771727149	92	89	94
strata(Gtype)=OR/Drs-IR 20-03-2019 m	20	20	20	18	65.38888889	3.299026127	68.5	61	78
strata(Gtype)=OR/Mtk-IR 01-07-2019 f	18	18	18	18	76.27777778	0.922307746	77	73	79
strata(Gtype)=OR/Mtk-IR 01-07-2019 m	20	20	20	20	49.75	3.082916639	43	42	63
strata(Gtype)=Repo>Def-IR 01-07-2019 f	19	19	19	18	83.72222222	1.521057047	87	81	93
strata(Gtype)=Repo>DptA-IR 20-03-2019 f	37	37	37	32	77.80449658	1.436893475	77	73	82
strata(Gtype)=Repo>DptA-IR 20-03-2019 m	39	39	39	34	60.20373514	3.015709112	63	54	77
strata(Gtype)=Repo>DptB-IR 20-03-2019 f	20	20	20	20	79.7	1.563809451	81	72	86
strata(Gtype)=Repo>DptB-IR 20-03-2019 m	20	20	20	20	53.7	3.461285888	53.5	42	65
strata(Gtype)=Repo>Drs-IR 20-03-2019 f	20	20	20	18	80	3.340732529	87	78	92
strata(Gtype)=Repo>Drs-IR 20-03-2019 m	20	20	20	17	75.75	3.167240488	80	73	82
strata(Gtype)=Repo>Mtk-IR 01-07-2019 f	19	19	19	19	78.78947368	1.539109624	77	73	88
