## Supplementary material for "Antimicrobial peptides do not directly contribute to aging in *Drosophila*, but improve lifespan by preventing dysbiosis": File S5: Repo_Rel-IR_mf.csv

	Life	.Repo>Rel-IR	OR-R	OR>Rel-IR	RelE20	Repo>OR	<NA>
1	5	NA	NA	0	NA	NA	NA
2	9	NA	0	NA	NA	NA	NA
3	12	NA	1	NA	NA	NA	NA
4	12	0	NA	NA	NA	NA	NA
5	13	1	NA	NA	NA	NA	NA
6	13	1	NA	NA	NA	NA	NA
7	19	NA	NA	1	NA	NA	NA
8	20	NA	NA	NA	NA	0	NA
9	20	NA	NA	NA	NA	1	NA
10	20	NA	NA	1	NA	NA	NA
11	20	NA	NA	NA	1	NA	NA
12	21	1	NA	NA	NA	NA	NA
13	21	NA	1	NA	NA	NA	NA
14	24	NA	NA	NA	1	NA	NA
15	27	NA	NA	NA	1	NA	NA
16	27	NA	NA	NA	1	NA	NA
17	27	NA	NA	1	NA	NA	NA
18	27	NA	NA	1	NA	NA	NA
19	27	NA	NA	1	NA	NA	NA
20	27	NA	NA	1	NA	NA	NA
21	29	NA	NA	1	NA	NA	NA
22	29	NA	NA	NA	1	NA	NA
23	30	NA	NA	1	NA	NA	NA
24	31	NA	NA	1	NA	NA	NA
25	31	NA	NA	1	NA	NA	NA
26	31	NA	NA	NA	1	NA	NA
27	33	NA	NA	NA	1	NA	NA
28	34	NA	NA	NA	1	NA	NA
29	36	NA	NA	NA	1	NA	NA
30	36	NA	NA	NA	1	NA	NA
31	37	NA	NA	NA	NA	1	NA
32	38	NA	NA	NA	1	NA	NA
33	38	NA	NA	NA	1	NA	NA
34	38	NA	NA	NA	1	NA	NA
35	38	NA	NA	NA	1	NA	NA
36	38	NA	NA	NA	1	NA	NA
37	38	NA	NA	NA	1	NA	NA
38	38	NA	NA	NA	1	NA	NA
39	38	NA	NA	NA	NA	1	NA
40	38	NA	NA	NA	1	NA	NA
41	39	1	NA	NA	NA	NA	NA
42	40	NA	1	NA	NA	NA	NA
43	40	NA	1	NA	NA	NA	NA
44	40	0	NA	NA	NA	NA	NA
45	40	NA	NA	NA	1	NA	NA
46	41	1	NA	NA	NA	NA	NA
47	41	NA	NA	1	NA	NA	NA
48	41	NA	NA	1	NA	NA	NA
49	41	NA	NA	NA	1	NA	NA
50	41	NA	NA	NA	1	NA	NA
51	41	NA	NA	NA	1	NA	NA
52	41	NA	NA	NA	1	NA	NA
53	41	NA	NA	NA	1	NA	NA
54	41	NA	NA	NA	1	NA	NA
55	43	NA	NA	NA	1	NA	NA
56	43	NA	NA	NA	1	NA	NA
57	43	NA	NA	NA	1	NA	NA
58	43	NA	NA	NA	1	NA	NA
59	43	NA	NA	NA	1	NA	NA
60	43	NA	NA	NA	1	NA	NA
61	43	NA	NA	NA	1	NA	NA
62	43	NA	NA	1	NA	NA	NA
63	43	1	NA	NA	NA	NA	NA
64	44	NA	1	NA	NA	NA	NA
65	45	NA	1	NA	NA	NA	NA
66	45	NA	NA	NA	1	NA	NA
67	45	NA	NA	NA	1	NA	NA
68	45	NA	NA	NA	1	NA	NA
69	46	NA	1	NA	NA	NA	NA
70	46	NA	1	NA	NA	NA	NA
71	46	NA	1	NA	NA	NA	NA
72	47	1	NA	NA	NA	NA	NA
73	47	NA	NA	NA	1	NA	NA
74	48	NA	1	NA	NA	NA	NA
75	48	NA	1	NA	NA	NA	NA
76	48	1	NA	NA	NA	NA	NA
77	48	1	NA	NA	NA	NA	NA
78	48	1	NA	NA	NA	NA	NA
79	48	NA	NA	NA	1	NA	NA
80	48	NA	NA	NA	1	NA	NA
81	48	NA	NA	NA	1	NA	NA
82	48	NA	NA	NA	1	NA	NA
83	48	NA	NA	NA	1	NA	NA
84	48	NA	NA	NA	1	NA	NA
85	48	NA	NA	NA	1	NA	NA
86	48	NA	NA	NA	1	NA	NA
87	48	NA	NA	NA	1	NA	NA
88	48	NA	NA	NA	1	NA	NA
89	48	NA	NA	NA	1	NA	NA
90	48	NA	NA	NA	1	NA	NA
91	48	NA	NA	NA	1	NA	NA
92	48	1	NA	NA	NA	NA	NA
93	48	1	NA	NA	NA	NA	NA
94	48	1	NA	NA	NA	NA	NA
95	48	NA	NA	NA	1	NA	NA
96	48	NA	NA	NA	1	NA	NA
97	48	NA	NA	NA	1	NA	NA
98	48	NA	NA	NA	1	NA	NA
99	48	NA	NA	NA	1	NA	NA
100	48	NA	NA	NA	1	NA	NA
101	48	NA	NA	NA	1	NA	NA
102	48	NA	NA	NA	1	NA	NA
103	50	NA	NA	NA	NA	1	NA
104	50	NA	NA	NA	1	NA	NA
105	50	NA	NA	NA	1	NA	NA
106	50	NA	NA	NA	1	NA	NA
107	50	NA	NA	NA	1	NA	NA
108	50	NA	NA	NA	1	NA	NA
109	50	NA	NA	NA	1	NA	NA
110	50	NA	NA	0	NA	NA	NA
111	51	NA	1	NA	NA	NA	NA
112	51	NA	NA	NA	NA	1	NA
113	51	NA	1	NA	NA	NA	NA
114	51	NA	1	NA	NA	NA	NA
115	51	NA	1	NA	NA	NA	NA
116	51	NA	1	NA	NA	NA	NA
117	51	NA	NA	NA	NA	1	NA
118	51	NA	NA	1	NA	NA	NA
119	51	NA	NA	1	NA	NA	NA
120	51	1	NA	NA	NA	NA	NA
121	51	1	NA	NA	NA	NA	NA
122	51	1	NA	NA	NA	NA	NA
123	51	NA	NA	NA	1	NA	NA
124	51	NA	NA	NA	1	NA	NA
125	51	NA	NA	NA	1	NA	NA
126	51	NA	NA	NA	1	NA	NA
127	52	NA	1	NA	NA	NA	NA
128	52	NA	NA	NA	NA	1	NA
129	52	NA	NA	NA	NA	1	NA
130	52	1	NA	NA	NA	NA	NA
131	52	1	NA	NA	NA	NA	NA
132	52	NA	NA	NA	1	NA	NA
133	52	NA	NA	NA	1	NA	NA
134	52	NA	NA	NA	1	NA	NA
135	52	1	NA	NA	NA	NA	NA
136	52	1	NA	NA	NA	NA	NA
137	52	1	NA	NA	NA	NA	NA
138	52	NA	NA	NA	1	NA	NA
139	52	1	NA	NA	NA	NA	NA
140	53	NA	1	NA	NA	NA	NA
141	53	NA	1	NA	NA	NA	NA
142	53	1	NA	NA	NA	NA	NA
143	53	1	NA	NA	NA	NA	NA
144	53	1	NA	NA	NA	NA	NA
145	54	NA	1	NA	NA	NA	NA
146	54	NA	NA	NA	NA	1	NA
147	54	NA	NA	NA	1	NA	NA
148	54	1	NA	NA	NA	NA	NA
149	54	1	NA	NA	NA	NA	NA
150	54	1	NA	NA	NA	NA	NA
151	54	1	NA	NA	NA	NA	NA
152	54	NA	NA	NA	1	NA	NA
153	55	1	NA	NA	NA	NA	NA
154	55	1	NA	NA	NA	NA	NA
155	55	NA	1	NA	NA	NA	NA
156	55	NA	1	NA	NA	NA	NA
157	55	NA	1	NA	NA	NA	NA
158	55	NA	1	NA	NA	NA	NA
159	55	NA	1	NA	NA	NA	NA
160	55	NA	NA	NA	NA	1	NA
161	55	NA	NA	1	NA	NA	NA
162	55	1	NA	NA	NA	NA	NA
163	55	1	NA	NA	NA	NA	NA
164	55	1	NA	NA	NA	NA	NA
165	55	1	NA	NA	NA	NA	NA
166	55	1	NA	NA	NA	NA	NA
167	55	1	NA	NA	NA	NA	NA
168	55	1	NA	NA	NA	NA	NA
169	55	1	NA	NA	NA	NA	NA
170	55	NA	NA	NA	1	NA	NA
171	57	NA	1	NA	NA	NA	NA
172	57	NA	1	NA	NA	NA	NA
173	57	NA	1	NA	NA	NA	NA
174	57	NA	NA	NA	1	NA	NA
175	57	NA	NA	NA	1	NA	NA
176	57	NA	NA	NA	1	NA	NA
177	57	NA	NA	NA	1	NA	NA
178	57	1	NA	NA	NA	NA	NA
179	57	1	NA	NA	NA	NA	NA
180	57	NA	NA	NA	1	NA	NA
181	57	NA	NA	NA	1	NA	NA
182	57	NA	NA	NA	NA	1	NA
183	57	NA	NA	NA	NA	1	NA
184	57	NA	NA	1	NA	NA	NA
185	57	NA	NA	1	NA	NA	NA
186	57	NA	NA	1	NA	NA	NA
187	57	NA	NA	1	NA	NA	NA
188	57	NA	NA	1	NA	NA	NA
189	58	NA	1	NA	NA	NA	NA
190	58	NA	NA	NA	NA	1	NA
191	58	NA	NA	NA	NA	1	NA
192	58	NA	NA	1	NA	NA	NA
193	58	NA	NA	1	NA	NA	NA
194	58	1	NA	NA	NA	NA	NA
195	58	1	NA	NA	NA	NA	NA
196	58	1	NA	NA	NA	NA	NA
197	58	1	NA	NA	NA	NA	NA
198	58	1	NA	NA	NA	NA	NA
199	58	1	NA	NA	NA	NA	NA
200	58	1	NA	NA	NA	NA	NA
201	58	1	NA	NA	NA	NA	NA
202	58	1	NA	NA	NA	NA	NA
203	58	1	NA	NA	NA	NA	NA
204	58	1	NA	NA	NA	NA	NA
205	58	1	NA	NA	NA	NA	NA
206	58	1	NA	NA	NA	NA	NA
207	58	1	NA	NA	NA	NA	NA
208	58	1	NA	NA	NA	NA	NA
209	58	1	NA	NA	NA	NA	NA
210	59	NA	1	NA	NA	NA	NA
211	59	NA	NA	NA	NA	1	NA
212	59	NA	NA	NA	NA	1	NA
213	59	NA	NA	NA	NA	1	NA
214	59	1	NA	NA	NA	NA	NA
215	59	1	NA	NA	NA	NA	NA
216	59	1	NA	NA	NA	NA	NA
217	59	NA	1	NA	NA	NA	NA
218	59	NA	NA	NA	NA	1	NA
219	59	NA	NA	NA	NA	1	NA
220	59	NA	NA	NA	NA	1	NA
221	59	NA	NA	NA	NA	1	NA
222	59	1	NA	NA	NA	NA	NA
223	59	1	NA	NA	NA	NA	NA
224	59	NA	NA	1	NA	NA	NA
225	59	NA	NA	1	NA	NA	NA
226	59	NA	NA	1	NA	NA	NA
227	59	1	NA	NA	NA	NA	NA
228	59	1	NA	NA	NA	NA	NA
229	60	NA	1	NA	NA	NA	NA
230	60	1	NA	NA	NA	NA	NA
231	60	NA	0	NA	NA	NA	NA
232	60	NA	0	NA	NA	NA	NA
233	61	NA	1	NA	NA	NA	NA
234	61	NA	1	NA	NA	NA	NA
235	61	NA	1	NA	NA	NA	NA
236	61	NA	1	NA	NA	NA	NA
237	61	NA	NA	NA	NA	1	NA
238	61	NA	NA	NA	NA	1	NA
239	61	NA	NA	NA	NA	1	NA
240	61	NA	NA	NA	NA	1	NA
241	61	NA	NA	NA	NA	1	NA
242	61	NA	NA	1	NA	NA	NA
243	61	1	NA	NA	NA	NA	NA
244	61	1	NA	NA	NA	NA	NA
245	61	1	NA	NA	NA	NA	NA
246	62	NA	1	NA	NA	NA	NA
247	62	NA	1	NA	NA	NA	NA
248	62	NA	NA	NA	NA	1	NA
249	62	NA	NA	NA	NA	1	NA
250	62	NA	1	NA	NA	NA	NA
251	62	NA	1	NA	NA	NA	NA
252	62	NA	1	NA	NA	NA	NA
253	62	NA	1	NA	NA	NA	NA
254	62	NA	1	NA	NA	NA	NA
255	62	NA	1	NA	NA	NA	NA
256	62	NA	NA	NA	NA	1	NA
257	62	NA	NA	1	NA	NA	NA
258	62	NA	NA	1	NA	NA	NA
259	62	NA	NA	1	NA	NA	NA
260	62	NA	NA	1	NA	NA	NA
261	62	1	NA	NA	NA	NA	NA
262	62	1	NA	NA	NA	NA	NA
263	62	1	NA	NA	NA	NA	NA
264	62	1	NA	NA	NA	NA	NA
265	62	1	NA	NA	NA	NA	NA
266	62	1	NA	NA	NA	NA	NA
267	62	1	NA	NA	NA	NA	NA
268	62	1	NA	NA	NA	NA	NA
269	62	NA	NA	1	NA	NA	NA
270	62	NA	NA	1	NA	NA	NA
271	62	NA	NA	1	NA	NA	NA
272	62	NA	NA	1	NA	NA	NA
273	62	NA	NA	1	NA	NA	NA
274	62	NA	NA	1	NA	NA	NA
275	62	NA	NA	1	NA	NA	NA
276	62	NA	NA	1	NA	NA	NA
277	62	NA	NA	1	NA	NA	NA
278	62	NA	NA	1	NA	NA	NA
279	62	1	NA	NA	NA	NA	NA
280	62	1	NA	NA	NA	NA	NA
281	64	NA	1	NA	NA	NA	NA
282	64	NA	1	NA	NA	NA	NA
283	64	NA	NA	NA	NA	1	NA
284	64	NA	NA	NA	NA	1	NA
285	64	NA	NA	NA	NA	1	NA
286	64	NA	NA	NA	NA	1	NA
287	64	1	NA	NA	NA	NA	NA
288	64	1	NA	NA	NA	NA	NA
289	64	1	NA	NA	NA	NA	NA
290	64	1	NA	NA	NA	NA	NA
291	64	1	NA	NA	NA	NA	NA
292	64	1	NA	NA	NA	NA	NA
293	64	1	NA	NA	NA	NA	NA
294	64	1	NA	NA	NA	NA	NA
295	64	1	NA	NA	NA	NA	NA
296	64	NA	1	NA	NA	NA	NA
297	64	NA	1	NA	NA	NA	NA
298	64	NA	1	NA	NA	NA	NA
299	64	NA	NA	NA	NA	1	NA
300	64	1	NA	NA	NA	NA	NA
301	64	1	NA	NA	NA	NA	NA
302	64	1	NA	NA	NA	NA	NA
303	64	NA	1	NA	NA	NA	NA
304	64	NA	NA	NA	NA	1	NA
305	65	NA	NA	NA	NA	1	NA
306	65	NA	NA	NA	NA	1	NA
307	65	NA	NA	1	NA	NA	NA
308	65	1	NA	NA	NA	NA	NA
309	65	1	NA	NA	NA	NA	NA
310	65	1	NA	NA	NA	NA	NA
311	65	NA	1	NA	NA	NA	NA
312	66	NA	NA	NA	NA	1	NA
313	66	NA	NA	NA	NA	1	NA
314	66	NA	NA	NA	NA	1	NA
315	66	NA	NA	NA	NA	1	NA
316	66	NA	NA	NA	NA	1	NA
317	67	NA	1	NA	NA	NA	NA
318	67	NA	NA	NA	NA	1	NA
319	67	NA	NA	NA	NA	1	NA
320	67	NA	1	NA	NA	NA	NA
321	67	NA	1	NA	NA	NA	NA
322	67	1	NA	NA	NA	NA	NA
323	67	1	NA	NA	NA	NA	NA
324	67	NA	1	NA	NA	NA	NA
325	67	NA	1	NA	NA	NA	NA
326	67	NA	1	NA	NA	NA	NA
327	67	NA	NA	NA	NA	1	NA
328	67	NA	NA	1	NA	NA	NA
329	67	NA	NA	1	NA	NA	NA
330	67	1	NA	NA	NA	NA	NA
331	67	1	NA	NA	NA	NA	NA
332	67	1	NA	NA	NA	NA	NA
333	68	NA	1	NA	NA	NA	NA
334	68	NA	1	NA	NA	NA	NA
335	68	NA	NA	NA	NA	1	NA
336	68	1	NA	NA	NA	NA	NA
337	69	NA	NA	NA	NA	1	NA
338	69	NA	NA	NA	NA	1	NA
339	69	NA	NA	1	NA	NA	NA
340	69	NA	NA	1	NA	NA	NA
341	69	NA	NA	1	NA	NA	NA
342	69	1	NA	NA	NA	NA	NA
343	69	NA	1	NA	NA	NA	NA
344	69	NA	NA	NA	NA	1	NA
345	69	NA	NA	1	NA	NA	NA
346	69	NA	NA	1	NA	NA	NA
347	69	1	NA	NA	NA	NA	NA
348	69	1	NA	NA	NA	NA	NA
349	69	1	NA	NA	NA	NA	NA
350	69	1	NA	NA	NA	NA	NA
351	69	NA	NA	NA	NA	1	NA
352	69	NA	NA	NA	NA	1	NA
353	71	NA	1	NA	NA	NA	NA
354	71	NA	1	NA	NA	NA	NA
355	71	1	NA	NA	NA	NA	NA
356	71	1	NA	NA	NA	NA	NA
357	71	1	NA	NA	NA	NA	NA
358	71	1	NA	NA	NA	NA	NA
359	71	NA	NA	NA	NA	1	NA
360	71	NA	NA	1	NA	NA	NA
361	71	NA	1	NA	NA	NA	NA
362	72	NA	1	NA	NA	NA	NA
363	72	NA	NA	NA	NA	1	NA
364	72	NA	NA	NA	NA	1	NA
365	72	NA	NA	NA	NA	1	NA
366	72	NA	NA	1	NA	NA	NA
367	72	NA	NA	1	NA	NA	NA
368	72	NA	NA	1	NA	NA	NA
369	72	NA	NA	1	NA	NA	NA
370	72	NA	NA	1	NA	NA	NA
371	72	1	NA	NA	NA	NA	NA
372	72	1	NA	NA	NA	NA	NA
373	73	NA	NA	NA	NA	1	NA
374	73	NA	NA	NA	NA	1	NA
375	73	NA	NA	NA	NA	1	NA
376	73	NA	NA	NA	NA	1	NA
377	73	NA	NA	1	NA	NA	NA
378	73	NA	NA	1	NA	NA	NA
379	73	NA	1	NA	NA	NA	NA
380	73	NA	1	NA	NA	NA	NA
381	73	NA	1	NA	NA	NA	NA
382	73	NA	NA	NA	NA	1	NA
383	73	NA	NA	NA	NA	1	NA
384	73	NA	NA	NA	NA	1	NA
385	73	NA	NA	NA	NA	1	NA
386	74	NA	1	NA	NA	NA	NA
387	74	NA	NA	NA	NA	1	NA
388	74	NA	NA	1	NA	NA	NA
389	74	NA	NA	1	NA	NA	NA
390	74	NA	NA	1	NA	NA	NA
391	74	1	NA	NA	NA	NA	NA
392	74	1	NA	NA	NA	NA	NA
393	74	NA	1	NA	NA	NA	NA
394	74	NA	1	NA	NA	NA	NA
395	74	NA	1	NA	NA	NA	NA
396	74	NA	1	NA	NA	NA	NA
397	74	NA	1	NA	NA	NA	NA
398	74	NA	1	NA	NA	NA	NA
399	74	NA	1	NA	NA	NA	NA
400	74	NA	1	NA	NA	NA	NA
401	74	NA	NA	NA	NA	1	NA
402	75	NA	1	NA	NA	NA	NA
403	75	NA	NA	NA	NA	1	NA
404	75	NA	NA	1	NA	NA	NA
405	75	NA	NA	1	NA	NA	NA
406	75	NA	1	NA	NA	NA	NA
407	76	NA	1	NA	NA	NA	NA
408	76	NA	1	NA	NA	NA	NA
409	76	NA	1	NA	NA	NA	NA
410	76	NA	1	NA	NA	NA	NA
411	76	NA	1	NA	NA	NA	NA
412	76	NA	NA	NA	NA	1	NA
413	76	NA	NA	NA	NA	1	NA
414	76	NA	NA	NA	NA	1	NA
415	76	NA	NA	1	NA	NA	NA
416	76	NA	1	NA	NA	NA	NA
417	76	NA	1	NA	NA	NA	NA
418	76	NA	1	NA	NA	NA	NA
419	76	NA	NA	NA	NA	1	NA
420	76	NA	NA	NA	NA	1	NA
421	76	NA	NA	NA	NA	1	NA
422	76	NA	NA	NA	NA	1	NA
423	78	NA	NA	1	NA	NA	NA
424	78	NA	NA	1	NA	NA	NA
425	78	NA	NA	1	NA	NA	NA
426	78	1	NA	NA	NA	NA	NA
427	78	1	NA	NA	NA	NA	NA
428	78	1	NA	NA	NA	NA	NA
429	78	1	NA	NA	NA	NA	NA
430	78	1	NA	NA	NA	NA	NA
431	78	NA	1	NA	NA	NA	NA
432	78	NA	1	NA	NA	NA	NA
433	78	NA	1	NA	NA	NA	NA
434	78	NA	1	NA	NA	NA	NA
435	79	NA	1	NA	NA	NA	NA
436	79	NA	1	NA	NA	NA	NA
437	79	NA	NA	NA	NA	1	NA
438	79	NA	NA	NA	NA	1	NA
439	80	NA	NA	NA	NA	1	NA
440	80	NA	1	NA	NA	NA	NA
441	80	NA	1	NA	NA	NA	NA
442	80	NA	1	NA	NA	NA	NA
443	80	NA	1	NA	NA	NA	NA
444	80	NA	1	NA	NA	NA	NA
445	80	NA	1	NA	NA	NA	NA
446	80	NA	1	NA	NA	NA	NA
447	80	NA	1	NA	NA	NA	NA
448	80	NA	1	NA	NA	NA	NA
449	80	NA	NA	1	NA	NA	NA
450	80	NA	NA	NA	NA	1	NA
451	80	NA	1	NA	NA	NA	NA
452	80	NA	1	NA	NA	NA	NA
453	80	NA	1	NA	NA	NA	NA
454	80	NA	NA	NA	NA	1	NA
455	80	NA	NA	NA	NA	1	NA
456	80	NA	NA	NA	NA	1	NA
457	80	NA	NA	NA	NA	1	NA
458	80	NA	NA	NA	NA	1	NA
459	81	NA	NA	NA	NA	1	NA
460	82	NA	NA	1	NA	NA	NA
461	82	NA	NA	1	NA	NA	NA
462	82	NA	1	NA	NA	NA	NA
463	82	NA	1	NA	NA	NA	NA
464	82	NA	1	NA	NA	NA	NA
465	82	NA	NA	NA	NA	1	NA
466	82	NA	NA	NA	NA	1	NA
467	82	NA	NA	NA	NA	1	NA
468	82	NA	NA	NA	NA	1	NA
469	83	NA	NA	NA	NA	1	NA
470	83	NA	NA	NA	NA	1	NA
471	83	NA	NA	NA	NA	1	NA
472	83	NA	NA	NA	NA	1	NA
473	85	NA	NA	1	NA	NA	NA
474	85	NA	NA	1	NA	NA	NA
475	85	NA	NA	NA	NA	1	NA
476	85	NA	NA	NA	NA	1	NA
477	85	NA	NA	NA	NA	1	NA
478	85	NA	NA	NA	NA	1	NA
479	85	NA	NA	NA	NA	1	NA
480	85	NA	NA	1	NA	NA	NA
481	85	NA	NA	1	NA	NA	NA
482	85	NA	NA	1	NA	NA	NA
483	85	NA	NA	1	NA	NA	NA
484	85	NA	NA	NA	NA	1	NA
485	85	NA	1	NA	NA	NA	NA
486	85	NA	1	NA	NA	NA	NA
487	85	NA	1	NA	NA	NA	NA
488	85	NA	1	NA	NA	NA	NA
489	86	NA	NA	NA	NA	NA	NA
490	86	NA	NA	NA	NA	NA	NA
491	86	NA	0	NA	NA	NA	NA
492	86	NA	0	NA	NA	NA	NA
493	86	NA	NA	NA	NA	1	NA
494	86	NA	NA	NA	NA	1	NA
495	86	NA	NA	NA	NA	1	NA
496	86	NA	NA	NA	NA	1	NA
497	86	NA	NA	NA	NA	1	NA
498	86	NA	NA	NA	NA	0	NA
499	86	NA	NA	NA	NA	0	NA
500	86	NA	NA	NA	NA	0	NA
501	86	NA	NA	NA	NA	0	NA
502	86	NA	NA	1	NA	NA	NA
503	86	NA	NA	1	NA	NA	NA
504	86	NA	NA	1	NA	NA	NA
505	86	NA	NA	1	NA	NA	NA
506	86	NA	NA	1	NA	NA	NA
507	86	NA	NA	0	NA	NA	NA
508	86	NA	NA	0	NA	NA	NA
509	86	NA	NA	0	NA	NA	NA
510	86	NA	NA	0	NA	NA	NA
511	86	NA	NA	0	NA	NA	NA
512	86	NA	NA	0	NA	NA	NA
513	86	NA	NA	0	NA	NA	NA
514	86	NA	NA	0	NA	NA	NA
515	86	NA	NA	0	NA	NA	NA
516	86	NA	NA	0	NA	NA	NA
517	86	NA	NA	0	NA	NA	NA
518	86	NA	NA	0	NA	NA	NA
519	86	NA	NA	0	NA	NA	NA
520	86	NA	NA	0	NA	NA	NA
521	86	NA	NA	0	NA	NA	NA
522	87	NA	NA	NA	NA	1	NA
523	87	NA	NA	NA	NA	1	NA
524	87	NA	NA	NA	NA	1	NA
525	87	NA	NA	1	NA	NA	NA
526	87	NA	1	NA	NA	NA	NA
527	89	NA	NA	NA	NA	1	NA
528	89	NA	NA	NA	NA	1	NA
529	89	NA	NA	NA	NA	1	NA
530	89	NA	NA	1	NA	NA	NA
531	89	NA	NA	1	NA	NA	NA
532	89	NA	NA	1	NA	NA	NA
533	92	NA	NA	NA	NA	1	NA
534	92	NA	NA	NA	NA	1	NA
535	92	NA	NA	NA	NA	1	NA
536	92	NA	NA	NA	NA	1	NA
537	92	NA	NA	NA	NA	1	NA
538	92	NA	NA	1	NA	NA	NA
539	92	NA	NA	1	NA	NA	NA
540	92	NA	NA	1	NA	NA	NA
541	92	NA	NA	1	NA	NA	NA
542	92	NA	NA	1	NA	NA	NA
543	92	NA	NA	1	NA	NA	NA
544	92	NA	NA	1	NA	NA	NA
545	96	NA	NA	NA	NA	1	NA
546	96	NA	NA	NA	NA	1	NA
547	96	NA	NA	NA	NA	1	NA
548	NA	NA	NA	NA	NA	NA	NA
549	NA	NA	NA	NA	NA	NA	NA
550	NA	NA	NA	NA	NA	NA	NA
551	NA	NA	NA	NA	NA	NA	NA
552	NA	NA	NA	NA	NA	NA	NA
553	NA	NA	NA	NA	NA	NA	NA
554	NA	NA	NA	NA	NA	NA	NA
555	NA	NA	NA	NA	NA	NA	NA
556	NA	NA	NA	NA	NA	NA	NA
557	NA	NA	NA	NA	NA	NA	NA
558	NA	NA	NA	NA	NA	NA	NA
559	NA	NA	NA	NA	NA	NA	NA
560	NA	NA	NA	NA	NA	NA	NA
561	NA	NA	NA	NA	NA	NA	NA
562	NA	NA	NA	NA	NA	NA	NA
563	NA	NA	NA	NA	NA	NA	NA
564	NA	NA	NA	NA	NA	NA	NA
565	NA	NA	NA	NA	NA	NA	NA
566	NA	NA	NA	NA	NA	NA	NA
567	NA	NA	NA	NA	NA	NA	NA
568	NA	NA	NA	NA	NA	NA	NA
569	NA	NA	NA	NA	NA	NA	NA
570	NA	NA	NA	NA	NA	NA	NA
571	NA	NA	NA	NA	NA	NA	NA
572	NA	NA	NA	NA	NA	NA	NA
573	NA	NA	NA	NA	NA	NA	NA
574	NA	NA	NA	NA	NA	NA	NA
575	NA	NA	NA	NA	NA	NA	NA
576	NA	NA	NA	NA	NA	NA	NA
577	NA	NA	NA	NA	NA	NA	NA
578	NA	NA	NA	NA	NA	NA	NA
579	NA	NA	NA	NA	NA	NA	NA
580	NA	NA	NA	NA	NA	NA	NA
581	NA	NA	NA	NA	NA	NA	NA
582	NA	NA	NA	NA	NA	NA	NA
583	NA	NA	NA	NA	NA	NA	NA
584	NA	NA	NA	NA	NA	NA	NA
585	NA	NA	NA	NA	NA	NA	NA
586	NA	NA	NA	NA	NA	NA	NA
587	NA	NA	NA	NA	NA	NA	NA
588	NA	NA	NA	NA	NA	NA	NA
589	NA	NA	NA	NA	NA	NA	NA
590	NA	NA	NA	NA	NA	NA	NA
591	NA	NA	NA	NA	NA	NA	NA
592	NA	NA	NA	NA	NA	NA	NA
593	NA	NA	NA	NA	NA	NA	NA
594	NA	NA	NA	NA	NA	NA	NA
595	NA	NA	NA	NA	NA	NA	NA
596	NA	NA	NA	NA	NA	NA	NA
597	NA	NA	NA	NA	NA	NA	NA
598	NA	NA	NA	NA	NA	NA	NA
599	NA	NA	NA	NA	NA	NA	NA
600	NA	NA	NA	NA	NA	NA	NA
601	NA	NA	NA	NA	NA	NA	NA
602	NA	NA	NA	NA	NA	NA	NA
603	NA	NA	NA	NA	NA	NA	NA
604	NA	NA	NA	NA	NA	NA	NA
605	NA	NA	NA	NA	NA	NA	NA
606	NA	NA	NA	NA	NA	NA	NA
607	NA	NA	NA	NA	NA	NA	NA
608	NA	NA	NA	NA	NA	NA	NA
609	NA	NA	NA	NA	NA	NA	NA
610	NA	NA	NA	NA	NA	NA	NA
611	NA	NA	NA	NA	NA	NA	NA
612	NA	NA	NA	NA	NA	NA	NA
613	NA	NA	NA	NA	NA	NA	NA
614	NA	NA	NA	NA	NA	NA	NA
615	NA	NA	NA	NA	NA	NA	NA
616	NA	NA	NA	NA	NA	NA	NA
617	NA	NA	NA	NA	NA	NA	NA
618	NA	NA	NA	NA	NA	NA	NA
619	NA	NA	NA	NA	NA	NA	NA
620	NA	NA	NA	NA	NA	NA	NA
621	NA	NA	NA	NA	NA	NA	NA
622	NA	NA	NA	NA	NA	NA	NA
623	NA	NA	NA	NA	NA	NA	NA
624	NA	NA	NA	NA	NA	NA	NA
625	NA	NA	NA	NA	NA	NA	NA
626	NA	NA	NA	NA	NA	NA	NA
627	NA	NA	NA	NA	NA	NA	NA
628	NA	NA	NA	NA	NA	NA	NA
629	NA	NA	NA	NA	NA	NA	NA
630	NA	NA	NA	NA	NA	NA	NA
631	NA	NA	NA	NA	NA	NA	NA
632	NA	NA	NA	NA	NA	NA	NA
633	NA	NA	NA	NA	NA	NA	NA
634	NA	NA	NA	NA	NA	NA	NA
635	NA	NA	NA	NA	NA	NA	NA
636	NA	NA	NA	NA	NA	NA	NA
637	NA	NA	NA	NA	NA	NA	NA
638	NA	NA	NA	NA	NA	NA	NA
639	NA	NA	NA	NA	NA	NA	NA
640	NA	NA	NA	NA	NA	NA	NA
641	NA	NA	NA	NA	NA	NA	NA
642	NA	NA	NA	NA	NA	NA	NA
643	NA	NA	NA	NA	NA	NA	NA
644	NA	NA	NA	NA	NA	NA	NA
645	NA	NA	NA	NA	NA	NA	NA
646	NA	NA	NA	NA	NA	NA	NA
647	NA	NA	NA	NA	NA	NA	NA
648	NA	NA	NA	NA	NA	NA	NA
649	NA	NA	NA	NA	NA	NA	NA
650	NA	NA	NA	NA	NA	NA	NA
651	NA	NA	NA	NA	NA	NA	NA
652	NA	NA	NA	NA	NA	NA	NA
653	NA	NA	NA	NA	NA	NA	NA
654	NA	NA	NA	NA	NA	NA	NA
655	NA	NA	NA	NA	NA	NA	NA
656	NA	NA	NA	NA	NA	NA	NA
657	NA	NA	NA	NA	NA	NA	NA
658	NA	NA	NA	NA	NA	NA	NA
659	NA	NA	NA	NA	NA	NA	NA
660	NA	NA	NA	NA	NA	NA	NA
661	NA	NA	NA	NA	NA	NA	NA
662	NA	NA	NA	NA	NA	NA	NA
663	NA	NA	NA	NA	NA	NA	NA
664	NA	NA	NA	NA	NA	NA	NA
665	NA	NA	NA	NA	NA	NA	NA
666	NA	NA	NA	NA	NA	NA	NA
667	NA	NA	NA	NA	NA	NA	NA
668	NA	NA	NA	NA	NA	NA	NA
669	NA	NA	NA	NA	NA	NA	NA
670	NA	NA	NA	NA	NA	NA	NA
671	NA	NA	NA	NA	NA	NA	NA
672	NA	NA	NA	NA	NA	NA	NA
673	NA	NA	NA	NA	NA	NA	NA
674	NA	NA	NA	NA	NA	NA	NA
675	NA	NA	NA	NA	NA	NA	NA
676	NA	NA	NA	NA	NA	NA	NA
677	NA	NA	NA	NA	NA	NA	NA
678	NA	NA	NA	NA	NA	NA	NA
679	NA	NA	NA	NA	NA	NA	NA
680	NA	NA	NA	NA	NA	NA	NA
681	NA	NA	NA	NA	NA	NA	NA
682	NA	NA	NA	NA	NA	NA	NA
683	NA	NA	NA	NA	NA	NA	NA
684	NA	NA	NA	NA	NA	NA	NA
685	NA	NA	NA	NA	NA	NA	NA
686	NA	NA	NA	NA	NA	NA	NA
687	NA	NA	NA	NA	NA	NA	NA
688	NA	NA	NA	NA	NA	NA	NA
689	NA	NA	NA	NA	NA	NA	NA
690	NA	NA	NA	NA	NA	NA	NA
691	NA	NA	NA	NA	NA	NA	NA
692	NA	NA	NA	NA	NA	NA	NA
693	NA	NA	NA	NA	NA	NA	NA
694	NA	NA	NA	NA	NA	NA	NA
695	NA	NA	NA	NA	NA	NA	NA
696	NA	NA	NA	NA	NA	NA	NA
697	NA	NA	NA	NA	NA	NA	NA
698	NA	NA	NA	NA	NA	NA	NA
699	NA	NA	NA	NA	NA	NA	NA
700	NA	NA	NA	NA	NA	NA	NA
701	NA	NA	NA	NA	NA	NA	NA
702	NA	NA	NA	NA	NA	NA	NA
703	NA	NA	NA	NA	NA	NA	NA
704	NA	NA	NA	NA	NA	NA	NA
705	NA	NA	NA	NA	NA	NA	NA
706	NA	NA	NA	NA	NA	NA	NA
707	NA	NA	NA	NA	NA	NA	NA
708	NA	NA	NA	NA	NA	NA	NA
709	NA	NA	NA	NA	NA	NA	NA
710	NA	NA	NA	NA	NA	NA	NA
711	NA	NA	NA	NA	NA	NA	NA
712	NA	NA	NA	NA	NA	NA	NA
713	NA	NA	NA	NA	NA	NA	NA
714	NA	NA	NA	NA	NA	NA	NA
715	NA	NA	NA	NA	NA	NA	NA
716	NA	NA	NA	NA	NA	NA	NA
717	NA	NA	NA	NA	NA	NA	NA
718	NA	NA	NA	NA	NA	NA	NA
719	NA	NA	NA	NA	NA	NA	NA
720	NA	NA	NA	NA	NA	NA	NA
721	NA	NA	NA	NA	NA	NA	NA
722	NA	NA	NA	NA	NA	NA	NA
723	NA	NA	NA	NA	NA	NA	NA
724	NA	NA	NA	NA	NA	NA	NA
725	NA	NA	NA	NA	NA	NA	NA
726	NA	NA	NA	NA	NA	NA	NA
727	NA	NA	NA	NA	NA	NA	NA
728	NA	NA	NA	NA	NA	NA	NA
729	NA	NA	NA	NA	NA	NA	NA
730	NA	NA	NA	NA	NA	NA	NA
731	NA	NA	NA	NA	NA	NA	NA
732	NA	NA	NA	NA	NA	NA	NA
733	NA	NA	NA	NA	NA	NA	NA
734	NA	NA	NA	NA	NA	NA	NA
735	NA	NA	NA	NA	NA	NA	NA
736	NA	NA	NA	NA	NA	NA	NA
737	NA	NA	NA	NA	NA	NA	NA
738	NA	NA	NA	NA	NA	NA	NA
739	NA	NA	NA	NA	NA	NA	NA
740	NA	NA	NA	NA	NA	NA	NA
741	NA	NA	NA	NA	NA	NA	NA
742	NA	NA	NA	NA	NA	NA	NA
743	NA	NA	NA	NA	NA	NA	NA
744	NA	NA	NA	NA	NA	NA	NA
745	NA	NA	NA	NA	NA	NA	NA
746	NA	NA	NA	NA	NA	NA	NA
747	NA	NA	NA	NA	NA	NA	NA
748	NA	NA	NA	NA	NA	NA	NA
749	NA	NA	NA	NA	NA	NA	NA
750	NA	NA	NA	NA	NA	NA	NA
751	NA	NA	NA	NA	NA	NA	NA
752	NA	NA	NA	NA	NA	NA	NA
753	NA	NA	NA	NA	NA	NA	NA
754	NA	NA	NA	NA	NA	NA	NA
755	NA	NA	NA	NA	NA	NA	NA
756	NA	NA	NA	NA	NA	NA	NA
757	NA	NA	NA	NA	NA	NA	NA
758	NA	NA	NA	NA	NA	NA	NA
759	NA	NA	NA	NA	NA	NA	NA
760	NA	NA	NA	NA	NA	NA	NA
761	NA	NA	NA	NA	NA	NA	NA
762	NA	NA	NA	NA	NA	NA	NA
763	NA	NA	NA	NA	NA	NA	NA
764	NA	NA	NA	NA	NA	NA	NA
765	NA	NA	NA	NA	NA	NA	NA
766	NA	NA	NA	NA	NA	NA	NA
767	NA	NA	NA	NA	NA	NA	NA
768	NA	NA	NA	NA	NA	NA	NA
769	NA	NA	NA	NA	NA	NA	NA
770	NA	NA	NA	NA	NA	NA	NA
771	NA	NA	NA	NA	NA	NA	NA
772	NA	NA	NA	NA	NA	NA	NA
773	NA	NA	NA	NA	NA	NA	NA
774	NA	NA	NA	NA	NA	NA	NA
775	NA	NA	NA	NA	NA	NA	NA
776	NA	NA	NA	NA	NA	NA	NA
777	NA	NA	NA	NA	NA	NA	NA
778	NA	NA	NA	NA	NA	NA	NA
779	NA	NA	NA	NA	NA	NA	NA
780	NA	NA	NA	NA	NA	NA	NA
781	NA	NA	NA	NA	NA	NA	NA
782	NA	NA	NA	NA	NA	NA	NA
783	NA	NA	NA	NA	NA	NA	NA
784	NA	NA	NA	NA	NA	NA	NA
785	NA	NA	NA	NA	NA	NA	NA
786	NA	NA	NA	NA	NA	NA	NA
787	NA	NA	NA	NA	NA	NA	NA
788	NA	NA	NA	NA	NA	NA	NA
789	NA	NA	NA	NA	NA	NA	NA
790	NA	NA	NA	NA	NA	NA	NA
791	NA	NA	NA	NA	NA	NA	NA
792	NA	NA	NA	NA	NA	NA	NA
793	NA	NA	NA	NA	NA	NA	NA
794	NA	NA	NA	NA	NA	NA	NA
795	NA	NA	NA	NA	NA	NA	NA
