## Supplementary material for "Antimicrobial peptides do not directly contribute to aging in *Drosophila*, but improve lifespan by preventing dysbiosis": File S5: Repo_Rel-IR_mf.xls

### Sheet: Data_for_R
Genotype	Time dead	Time2	Censored	Sex	Experiment	EyeColor		10-07-2019 EXPERIMENT MOVED TO SIDE, ONLY 2022 EXPERIMENTS COUNTED FOR FINAL PRODUCT
								iso w1118	19	19	1	m	10-07-2019	white
								iso w1118	26	26	1	m	10-07-2019	white
								iso w1118	33	33	1	m	10-07-2019	white
								iso w1118	35	35	1	m	10-07-2019	white
								iso w1118	40	40	1	m	10-07-2019	white
								iso w1118	40	40	1	m	10-07-2019	white
								iso w1118	40	40	1	m	10-07-2019	white
								iso w1118	42	42	0	m	10-07-2019	white	cens
								iso w1118	42	42	0	m	10-07-2019	white	cens
								iso w1118	42	42	0	m	10-07-2019	white	cens
								iso w1118	42	42	0	m	10-07-2019	white	cens
								iso w1118	42	42	0	m	10-07-2019	white	cens
								iso w1118	42	42	0	m	10-07-2019	white	cens
								iso w1118	42	42	0	m	10-07-2019	white	cens
								iso w1118	42	42	0	m	10-07-2019	white	cens
								iso w1118	42	42	0	m	10-07-2019	white	cens
								iso w1118	42	42	0	m	10-07-2019	white	cens
								iso w1118	42	42	0	m	10-07-2019	white	cens
								iso w1118	42	42	0	m	10-07-2019	white	cens
								iso w1118	42	42	1	m	10-07-2019	white
								iso>Rel-IR	40	40	1	m	10-07-2019	red
								iso>Rel-IR	44	44	1	m	10-07-2019	red
								iso>Rel-IR	51	51	1	m	10-07-2019	red
								iso>Rel-IR	51	51	1	m	10-07-2019	red
								iso>Rel-IR	54	54	1	m	10-07-2019	red
								iso>Rel-IR	58	58	1	m	10-07-2019	red
								iso>Rel-IR	61	61	1	m	10-07-2019	red
								iso>Rel-IR	61	61	1	m	10-07-2019	red
								iso>Rel-IR	61	61	1	m	10-07-2019	red
								iso>Rel-IR	61	61	1	m	10-07-2019	red
								iso>Rel-IR	63	63	1	m	10-07-2019	red
								iso>Rel-IR	69	69	1	m	10-07-2019	red
								iso>Rel-IR	71	71	1	m	10-07-2019	red
								iso>Rel-IR	71	71	1	m	10-07-2019	red
								iso>Rel-IR	71	71	1	m	10-07-2019	red
								iso>Rel-IR	71	71	1	m	10-07-2019	red
								iso>Rel-IR	74	74	1	m	10-07-2019	red
								iso>Rel-IR	74	74	1	m	10-07-2019	red
								iso>Rel-IR	74	74	1	m	10-07-2019	red
								iso>Rel-IR	76	76	1	m	10-07-2019	red
								Repo>iso	26	26	1	m	10-07-2019	red
								Repo>iso	51	51	1	m	10-07-2019	red
								Repo>iso	54	54	1	m	10-07-2019	red
								Repo>iso	54	54	1	m	10-07-2019	red
								Repo>iso	54	54	1	m	10-07-2019	red
								Repo>iso	56	56	1	m	10-07-2019	red
								Repo>iso	56	56	1	m	10-07-2019	red
								Repo>iso	56	56	1	m	10-07-2019	red
								Repo>iso	56	56	1	m	10-07-2019	red
								Repo>iso	61	61	1	m	10-07-2019	red
								Repo>iso	61	61	1	m	10-07-2019	red
								Repo>iso	61	61	1	m	10-07-2019	red
								Repo>iso	63	63	1	m	10-07-2019	red
								Repo>iso	66	66	1	m	10-07-2019	red
								Repo>iso	66	66	1	m	10-07-2019	red
								Repo>iso	69	69	1	m	10-07-2019	red
								Repo>iso	69	69	1	m	10-07-2019	red
								Repo>iso	69	69	1	m	10-07-2019	red
								Repo>iso	74	74	1	m	10-07-2019	red
								Repo>iso	74	74	1	m	10-07-2019	red
								.Repo>Rel-IR	14	14	1	m	10-07-2019	red
								.Repo>Rel-IR	16	16	1	m	10-07-2019	red
								.Repo>Rel-IR	19	19	1	m	10-07-2019	red
								.Repo>Rel-IR	21	21	1	m	10-07-2019	red
								.Repo>Rel-IR	21	21	1	m	10-07-2019	red
								.Repo>Rel-IR	23	23	1	m	10-07-2019	red
								.Repo>Rel-IR	23	23	1	m	10-07-2019	red
								.Repo>Rel-IR	26	26	1	m	10-07-2019	red
								.Repo>Rel-IR	26	26	1	m	10-07-2019	red
								.Repo>Rel-IR	26	26	1	m	10-07-2019	red
								.Repo>Rel-IR	28	28	1	m	10-07-2019	red
								.Repo>Rel-IR	28	28	1	m	10-07-2019	red
								.Repo>Rel-IR	33	33	1	m	10-07-2019	red
								.Repo>Rel-IR	40	40	1	m	10-07-2019	red
								.Repo>Rel-IR	44	44	1	m	10-07-2019	red
								.Repo>Rel-IR	54	54	1	m	10-07-2019	red
								.Repo>Rel-IR	54	54	1	m	10-07-2019	red
								.Repo>Rel-IR	63	63	1	m	10-07-2019	red
								.Repo>Rel-IR	64	64	1	m	10-07-2019	red
								.Repo>Rel-IR	64	64	1	m	10-07-2019	red
								.Repo>Rel-IR	69	69	1	m	10-07-2019	red
								iso w1118	19	19	1	f	10-07-2019	white
								iso w1118	26	26	1	f	10-07-2019	white
								iso w1118	26	26	1	f	10-07-2019	white
								iso w1118	28	28	1	f	10-07-2019	white
								iso w1118	30	30	1	f	10-07-2019	white
								iso w1118	33	33	1	f	10-07-2019	white
								iso w1118	35	35	1	f	10-07-2019	white
								iso w1118	37	37	1	f	10-07-2019	white
								iso w1118	37	37	1	f	10-07-2019	white
								iso w1118	37	37	1	f	10-07-2019	white
								iso w1118	37	37	1	f	10-07-2019	white
								iso w1118	37	37	1	f	10-07-2019	white
								iso w1118	40	40	1	f	10-07-2019	white
								iso w1118	40	40	1	f	10-07-2019	white
								iso w1118	42	42	1	f	10-07-2019	white
								iso w1118	42	42	1	f	10-07-2019	white
								iso w1118	44	44	1	f	10-07-2019	white
								iso w1118	44	44	1	f	10-07-2019	white
								iso w1118	47	47	1	f	10-07-2019	white
								iso w1118	49	49	1	f	10-07-2019	white
								iso>Rel-IR	40	40	0	f	10-07-2019	red	cens
								iso>Rel-IR	56	56	1	f	10-07-2019	red
								iso>Rel-IR	58	58	1	f	10-07-2019	red
								iso>Rel-IR	61	61	1	f	10-07-2019	red
								iso>Rel-IR	61	61	1	f	10-07-2019	red
								iso>Rel-IR	63	63	1	f	10-07-2019	red
								iso>Rel-IR	64	64	1	f	10-07-2019	red
								iso>Rel-IR	69	69	1	f	10-07-2019	red
								iso>Rel-IR	69	69	1	f	10-07-2019	red
								iso>Rel-IR	71	71	1	f	10-07-2019	red
								iso>Rel-IR	72	72	1	f	10-07-2019	red
								iso>Rel-IR	72	72	1	f	10-07-2019	red
								iso>Rel-IR	74	74	1	f	10-07-2019	red
								iso>Rel-IR	74	74	1	f	10-07-2019	red
								iso>Rel-IR	74	74	1	f	10-07-2019	red
								iso>Rel-IR	78	78	1	f	10-07-2019	red
								iso>Rel-IR	78	78	1	f	10-07-2019	red
								iso>Rel-IR	78	78	1	f	10-07-2019	red
								iso>Rel-IR	78	78	1	f	10-07-2019	red
								iso>Rel-IR	81	81	1	f	10-07-2019	red
								Repo>iso	47	47	1	f	10-07-2019	red
								Repo>iso	47	47	1	f	10-07-2019	red
								Repo>iso	54	54	1	f	10-07-2019	red
								Repo>iso	54	54	1	f	10-07-2019	red
								Repo>iso	56	56	1	f	10-07-2019	red
								Repo>iso	58	58	1	f	10-07-2019	red
								Repo>iso	58	58	1	f	10-07-2019	red
								Repo>iso	61	61	1	f	10-07-2019	red
								Repo>iso	61	61	1	f	10-07-2019	red
								Repo>iso	61	61	1	f	10-07-2019	red
								Repo>iso	61	61	1	f	10-07-2019	red
								Repo>iso	63	63	1	f	10-07-2019	red
								Repo>iso	64	64	1	f	10-07-2019	red
								Repo>iso	64	64	1	f	10-07-2019	red
								Repo>iso	66	66	1	f	10-07-2019	red
								Repo>iso	66	66	1	f	10-07-2019	red
								Repo>iso	69	69	1	f	10-07-2019	red
								Repo>iso	74	74	1	f	10-07-2019	red
								Repo>iso	74	74	1	f	10-07-2019	red
								.Repo>Rel-IR	44	44	1	f	10-07-2019	red
								.Repo>Rel-IR	47	47	0	f	10-07-2019	red	cens
								.Repo>Rel-IR	47	47	1	f	10-07-2019	red
								.Repo>Rel-IR	47	47	1	f	10-07-2019	red
								.Repo>Rel-IR	47	47	1	f	10-07-2019	red
								.Repo>Rel-IR	49	49	1	f	10-07-2019	red
								.Repo>Rel-IR	49	49	1	f	10-07-2019	red
								.Repo>Rel-IR	49	49	1	f	10-07-2019	red
								.Repo>Rel-IR	49	49	1	f	10-07-2019	red
								.Repo>Rel-IR	49	49	1	f	10-07-2019	red
								.Repo>Rel-IR	51	51	1	f	10-07-2019	red
								.Repo>Rel-IR	51	51	1	f	10-07-2019	red
								.Repo>Rel-IR	54	54	1	f	10-07-2019	red
								.Repo>Rel-IR	54	54	1	f	10-07-2019	red
								.Repo>Rel-IR	54	54	1	f	10-07-2019	red
								.Repo>Rel-IR	56	56	1	f	10-07-2019	red
								.Repo>Rel-IR	58	58	1	f	10-07-2019	red
								.Repo>Rel-IR	61	61	1	f	10-07-2019	red
								.Repo>Rel-IR	63	63	1	f	10-07-2019	red
OR-R	12	12	1	m	20-03-2022	red
OR-R	40	40	1	m	20-03-2022	red
OR-R	40	40	1	m	20-03-2022	red
OR-R	45	45	1	m	20-03-2022	red
OR-R	52	52	1	m	20-03-2022	red
OR-R	54	54	1	m	20-03-2022	red
OR-R	57	57	1	m	20-03-2022	red
OR-R	57	57	1	m	20-03-2022	red
OR-R	57	57	1	m	20-03-2022	red
OR-R	59	59	1	m	20-03-2022	red
OR-R	60	60	1	m	20-03-2022	red
OR-R	61	61	1	m	20-03-2022	red
OR-R	64	64	1	m	20-03-2022	red
OR-R	64	64	1	m	20-03-2022	red
OR-R	67	67	1	m	20-03-2022	red
OR-R	68	68	1	m	20-03-2022	red
OR-R	68	68	1	m	20-03-2022	red
OR-R	71	71	1	m	20-03-2022	red
OR-R	71	71	1	m	20-03-2022	red
OR-R	75	75	1	m	20-03-2022	red
Repo>OR	50	50	1	m	20-03-2022	red
Repo>OR	52	52	1	m	20-03-2022	red
Repo>OR	52	52	1	m	20-03-2022	red
Repo>OR	54	54	1	m	20-03-2022	red
Repo>OR	59	59	1	m	20-03-2022	red
Repo>OR	59	59	1	m	20-03-2022	red
Repo>OR	59	59	1	m	20-03-2022	red
Repo>OR	64	64	1	m	20-03-2022	red
Repo>OR	64	64	1	m	20-03-2022	red
Repo>OR	64	64	1	m	20-03-2022	red
Repo>OR	64	64	1	m	20-03-2022	red
Repo>OR	67	67	1	m	20-03-2022	red
Repo>OR	67	67	1	m	20-03-2022	red
Repo>OR	68	68	1	m	20-03-2022	red
Repo>OR	73	73	1	m	20-03-2022	red
Repo>OR	73	73	1	m	20-03-2022	red
Repo>OR	73	73	1	m	20-03-2022	red
Repo>OR	73	73	1	m	20-03-2022	red
Repo>OR	75	75	1	m	20-03-2022	red
Repo>OR	80	80	1	m	20-03-2022	red
OR>Rel-IR	5	5	0	m	20-03-2022	red	cens
OR>Rel-IR	19	19	1	m	20-03-2022	red
OR>Rel-IR	73	73	1	m	20-03-2022	red
OR>Rel-IR	73	73	1	m	20-03-2022	red
OR>Rel-IR	75	75	1	m	20-03-2022	red
OR>Rel-IR	75	75	1	m	20-03-2022	red
OR>Rel-IR	78	78	1	m	20-03-2022	red
OR>Rel-IR	78	78	1	m	20-03-2022	red
OR>Rel-IR	78	78	1	m	20-03-2022	red
OR>Rel-IR	82	82	1	m	20-03-2022	red
OR>Rel-IR	82	82	1	m	20-03-2022	red
OR>Rel-IR	85	85	1	m	20-03-2022	red
OR>Rel-IR	85	85	1	m	20-03-2022	red
.Repo>Rel-IR	12	12	0	m	20-03-2022	red	cens
.Repo>Rel-IR	40	40	0	m	20-03-2022	red	cens by video, 18 flies in vial on 40dpe confirmed
.Repo>Rel-IR	52	52	1	m	20-03-2022	red
.Repo>Rel-IR	52	52	1	m	20-03-2022	red
.Repo>Rel-IR	59	59	1	m	20-03-2022	red
.Repo>Rel-IR	64	64	1	m	20-03-2022	red
.Repo>Rel-IR	64	64	1	m	20-03-2022	red
.Repo>Rel-IR	64	64	1	m	20-03-2022	red
.Repo>Rel-IR	64	64	1	m	20-03-2022	red
.Repo>Rel-IR	64	64	1	m	20-03-2022	red
.Repo>Rel-IR	64	64	1	m	20-03-2022	red
.Repo>Rel-IR	68	68	1	m	20-03-2022	red
.Repo>Rel-IR	71	71	1	m	20-03-2022	red
.Repo>Rel-IR	71	71	1	m	20-03-2022	red
.Repo>Rel-IR	71	71	1	m	20-03-2022	red
.Repo>Rel-IR	78	78	1	m	20-03-2022	red
.Repo>Rel-IR	78	78	1	m	20-03-2022	red
.Repo>Rel-IR	78	78	1	m	20-03-2022	red
.Repo>Rel-IR	78	78	1	m	20-03-2022	red
.Repo>Rel-IR	78	78	1	m	20-03-2022	red
RelE20	24	24	1	m	20-03-2022	red
RelE20	38	38	1	m	20-03-2022	red
RelE20	38	38	1	m	20-03-2022	red
RelE20	38	38	1	m	20-03-2022	red
RelE20	38	38	1	m	20-03-2022	red
RelE20	38	38	1	m	20-03-2022	red
RelE20	43	43	1	m	20-03-2022	red
RelE20	43	43	1	m	20-03-2022	red
RelE20	43	43	1	m	20-03-2022	red
RelE20	43	43	1	m	20-03-2022	red
RelE20	50	50	1	m	20-03-2022	red
RelE20	50	50	1	m	20-03-2022	red
RelE20	52	52	1	m	20-03-2022	red
RelE20	52	52	1	m	20-03-2022	red
RelE20	52	52	1	m	20-03-2022	red
RelE20	54	54	1	m	20-03-2022	red
RelE20	57	57	1	m	20-03-2022	red
RelE20	57	57	1	m	20-03-2022	red
RelE20	57	57	1	m	20-03-2022	red
RelE20	57	57	1	m	20-03-2022	red
OR-R	67	67	1	f	20-03-2022	red	missing 3 flies at some point
OR-R	67	67	1	f	20-03-2022	red
OR-R	73	73	1	f	20-03-2022	red
OR-R	75	75	1	f	20-03-2022	red
OR-R	78	78	1	f	20-03-2022	red
OR-R	78	78	1	f	20-03-2022	red
OR-R	78	78	1	f	20-03-2022	red
OR-R	78	78	1	f	20-03-2022	red
OR-R	80	80	1	f	20-03-2022	red
OR-R	80	80	1	f	20-03-2022	red
OR-R	80	80	1	f	20-03-2022	red
OR-R	80	80	1	f	20-03-2022	red
OR-R	80	80	1	f	20-03-2022	red
OR-R	80	80	1	f	20-03-2022	red
OR-R	80	80	1	f	20-03-2022	red
OR-R	80	80	1	f	20-03-2022	red
OR-R	80	80	1	f	20-03-2022	red
Repo>OR	85	85	1	f	20-03-2022	red	missing 1 fly at some point
Repo>OR	85	85	1	f	20-03-2022	red
Repo>OR	85	85	1	f	20-03-2022	red
Repo>OR	85	85	1	f	20-03-2022	red
Repo>OR	85	85	1	f	20-03-2022	red
Repo>OR	87	87	1	f	20-03-2022	red
Repo>OR	87	87	1	f	20-03-2022	red
Repo>OR	87	87	1	f	20-03-2022	red
Repo>OR	89	89	1	f	20-03-2022	red
Repo>OR	89	89	1	f	20-03-2022	red
Repo>OR	89	89	1	f	20-03-2022	red
Repo>OR	92	92	1	f	20-03-2022	red
Repo>OR	92	92	1	f	20-03-2022	red
Repo>OR	92	92	1	f	20-03-2022	red
Repo>OR	92	92	1	f	20-03-2022	red
Repo>OR	92	92	1	f	20-03-2022	red
Repo>OR	96	96	1	f	20-03-2022	red
Repo>OR	96	96	1	f	20-03-2022	red
Repo>OR	96	96	1	f	20-03-2022	red
OR>Rel-IR	80	80	1	f	20-03-2022	red	missing 4 flies at some point
OR>Rel-IR	85	85	1	f	20-03-2022	red
OR>Rel-IR	85	85	1	f	20-03-2022	red
OR>Rel-IR	85	85	1	f	20-03-2022	red
OR>Rel-IR	85	85	1	f	20-03-2022	red
OR>Rel-IR	87	87	1	f	20-03-2022	red
OR>Rel-IR	89	89	1	f	20-03-2022	red
OR>Rel-IR	89	89	1	f	20-03-2022	red
OR>Rel-IR	89	89	1	f	20-03-2022	red
OR>Rel-IR	92	92	1	f	20-03-2022	red
OR>Rel-IR	92	92	1	f	20-03-2022	red
OR>Rel-IR	92	92	1	f	20-03-2022	red
OR>Rel-IR	92	92	1	f	20-03-2022	red
OR>Rel-IR	92	92	1	f	20-03-2022	red
OR>Rel-IR	92	92	1	f	20-03-2022	red
OR>Rel-IR	92	92	1	f	20-03-2022	red
.Repo>Rel-IR	47	47	1	f	20-03-2022	red	1 extra recorded… maybe 21 always? Check climbing vid at 40dpe
.Repo>Rel-IR	52	52	1	f	20-03-2022	red	at 40dpe I count 19??
.Repo>Rel-IR	52	52	1	f	20-03-2022	red	I suspect, as Anzer warned, that in some cases the old vials were kept and in fact only 1 fly died on 30/5/2022, not 3
.Repo>Rel-IR	52	52	1	f	20-03-2022	red
.Repo>Rel-IR	54	54	1	f	20-03-2022	red
.Repo>Rel-IR	54	54	1	f	20-03-2022	red
.Repo>Rel-IR	54	54	1	f	20-03-2022	red
.Repo>Rel-IR	54	54	1	f	20-03-2022	red
.Repo>Rel-IR	57	57	1	f	20-03-2022	red
.Repo>Rel-IR	57	57	1	f	20-03-2022	red
.Repo>Rel-IR	59	59	1	f	20-03-2022	red
.Repo>Rel-IR	59	59	1	f	20-03-2022	red
.Repo>Rel-IR	60	60	1	f	20-03-2022	red
.Repo>Rel-IR	64	64	1	f	20-03-2022	red
.Repo>Rel-IR	64	64	1	f	20-03-2022	red
.Repo>Rel-IR	64	64	1	f	20-03-2022	red
.Repo>Rel-IR	67	67	1	f	20-03-2022	red
.Repo>Rel-IR	67	67	1	f	20-03-2022	red
.Repo>Rel-IR	71	71	1	f	20-03-2022	red
RelE20	27	27	1	f	20-03-2022	red
RelE20	27	27	1	f	20-03-2022	red
RelE20	33	33	1	f	20-03-2022	red
RelE20	36	36	1	f	20-03-2022	red
RelE20	36	36	1	f	20-03-2022	red
RelE20	38	38	1	f	20-03-2022	red
RelE20	38	38	1	f	20-03-2022	red
RelE20	40	40	1	f	20-03-2022	red
RelE20	43	43	1	f	20-03-2022	red
RelE20	43	43	1	f	20-03-2022	red
RelE20	43	43	1	f	20-03-2022	red
RelE20	47	47	1	f	20-03-2022	red
RelE20	50	50	1	f	20-03-2022	red
RelE20	50	50	1	f	20-03-2022	red
RelE20	50	50	1	f	20-03-2022	red
RelE20	50	50	1	f	20-03-2022	red
RelE20	52	52	1	f	20-03-2022	red
RelE20	54	54	1	f	20-03-2022	red
RelE20	57	57	1	f	20-03-2022	red
RelE20	57	57	1	f	20-03-2022	red
OR-R	9	9	0	m	25-03-2022	red	cens
OR-R	44	44	1	m	25-03-2022	red
OR-R	46	46	1	m	25-03-2022	red
OR-R	46	46	1	m	25-03-2022	red
OR-R	46	46	1	m	25-03-2022	red
OR-R	48	48	1	m	25-03-2022	red
OR-R	51	51	1	m	25-03-2022	red
OR-R	53	53	1	m	25-03-2022	red
OR-R	53	53	1	m	25-03-2022	red
OR-R	58	58	1	m	25-03-2022	red
OR-R	61	61	1	m	25-03-2022	red
OR-R	61	61	1	m	25-03-2022	red
OR-R	61	61	1	m	25-03-2022	red
OR-R	62	62	1	m	25-03-2022	red
OR-R	62	62	1	m	25-03-2022	red
OR-R	67	67	1	m	25-03-2022	red
OR-R	67	67	1	m	25-03-2022	red
OR-R	67	67	1	m	25-03-2022	red
OR-R	72	72	1	m	25-03-2022	red
OR-R	74	74	1	m	25-03-2022	red
Repo>OR	37	37	1	m	25-03-2022	red
Repo>OR	51	51	1	m	25-03-2022	red
Repo>OR	58	58	1	m	25-03-2022	red
Repo>OR	58	58	1	m	25-03-2022	red
Repo>OR	61	61	1	m	25-03-2022	red
Repo>OR	61	61	1	m	25-03-2022	red
Repo>OR	61	61	1	m	25-03-2022	red
Repo>OR	61	61	1	m	25-03-2022	red
Repo>OR	61	61	1	m	25-03-2022	red
Repo>OR	62	62	1	m	25-03-2022	red
Repo>OR	62	62	1	m	25-03-2022	red
Repo>OR	65	65	1	m	25-03-2022	red
Repo>OR	65	65	1	m	25-03-2022	red
Repo>OR	67	67	1	m	25-03-2022	red
Repo>OR	69	69	1	m	25-03-2022	red
Repo>OR	69	69	1	m	25-03-2022	red
Repo>OR	72	72	1	m	25-03-2022	red
Repo>OR	72	72	1	m	25-03-2022	red
Repo>OR	72	72	1	m	25-03-2022	red
Repo>OR	74	74	1	m	25-03-2022	red
OR>Rel-IR	30	30	1	m	25-03-2022	red	missing 2 flies? Check videos
OR>Rel-IR	58	58	1	m	25-03-2022	red
OR>Rel-IR	58	58	1	m	25-03-2022	red
OR>Rel-IR	61	61	1	m	25-03-2022	red
OR>Rel-IR	65	65	1	m	25-03-2022	red
OR>Rel-IR	67	67	1	m	25-03-2022	red
OR>Rel-IR	67	67	1	m	25-03-2022	red
OR>Rel-IR	69	69	1	m	25-03-2022	red
OR>Rel-IR	69	69	1	m	25-03-2022	red
OR>Rel-IR	69	69	1	m	25-03-2022	red
OR>Rel-IR	72	72	1	m	25-03-2022	red
OR>Rel-IR	72	72	1	m	25-03-2022	red
OR>Rel-IR	72	72	1	m	25-03-2022	red
OR>Rel-IR	72	72	1	m	25-03-2022	red
OR>Rel-IR	72	72	1	m	25-03-2022	red
OR>Rel-IR	74	74	1	m	25-03-2022	red
OR>Rel-IR	74	74	1	m	25-03-2022	red
OR>Rel-IR	74	74	1	m	25-03-2022	red
		86
		86
.Repo>Rel-IR	13	13	1	m	25-03-2022	red
.Repo>Rel-IR	21	21	1	m	25-03-2022	red
.Repo>Rel-IR	39	39	1	m	25-03-2022	red
.Repo>Rel-IR	58	58	1	m	25-03-2022	red
.Repo>Rel-IR	58	58	1	m	25-03-2022	red
.Repo>Rel-IR	58	58	1	m	25-03-2022	red
.Repo>Rel-IR	61	61	1	m	25-03-2022	red
.Repo>Rel-IR	61	61	1	m	25-03-2022	red
.Repo>Rel-IR	61	61	1	m	25-03-2022	red
.Repo>Rel-IR	65	65	1	m	25-03-2022	red
.Repo>Rel-IR	65	65	1	m	25-03-2022	red
.Repo>Rel-IR	65	65	1	m	25-03-2022	red
.Repo>Rel-IR	67	67	1	m	25-03-2022	red
.Repo>Rel-IR	67	67	1	m	25-03-2022	red
.Repo>Rel-IR	67	67	1	m	25-03-2022	red
.Repo>Rel-IR	69	69	1	m	25-03-2022	red
.Repo>Rel-IR	72	72	1	m	25-03-2022	red
.Repo>Rel-IR	72	72	1	m	25-03-2022	red
.Repo>Rel-IR	74	74	1	m	25-03-2022	red	Are these real? Or double counting?
.Repo>Rel-IR	74	74	1	m	25-03-2022	red	In either case, splitting the last 4 evenly across the 72/74 times is probably ok…
OR-R	21	21	1	f	25-03-2022	red	2 flies missing/alive at end of experiment
OR-R	65	65	1	f	25-03-2022	red
OR-R	69	69	1	f	25-03-2022	red
OR-R	74	74	1	f	25-03-2022	red
OR-R	74	74	1	f	25-03-2022	red
OR-R	74	74	1	f	25-03-2022	red
OR-R	74	74	1	f	25-03-2022	red
OR-R	74	74	1	f	25-03-2022	red
OR-R	74	74	1	f	25-03-2022	red
OR-R	74	74	1	f	25-03-2022	red
OR-R	74	74	1	f	25-03-2022	red
OR-R	76	76	1	f	25-03-2022	red
OR-R	76	76	1	f	25-03-2022	red
OR-R	76	76	1	f	25-03-2022	red
OR-R	76	76	1	f	25-03-2022	red
OR-R	76	76	1	f	25-03-2022	red
OR-R	79	79	1	f	25-03-2022	red
OR-R	79	79	1	f	25-03-2022	red
OR-R		86	0	f	25-03-2022	red
OR-R		86	0	f	25-03-2022	red
Repo>OR	74	74	1	f	25-03-2022	red	4 flies missing/alive at end of experiment
Repo>OR	76	76	1	f	25-03-2022	red
Repo>OR	76	76	1	f	25-03-2022	red
Repo>OR	76	76	1	f	25-03-2022	red
Repo>OR	79	79	1	f	25-03-2022	red
Repo>OR	79	79	1	f	25-03-2022	red
Repo>OR	81	81	1	f	25-03-2022	red
Repo>OR	83	83	1	f	25-03-2022	red
Repo>OR	83	83	1	f	25-03-2022	red
Repo>OR	83	83	1	f	25-03-2022	red
Repo>OR	83	83	1	f	25-03-2022	red
Repo>OR	86	86	1	f	25-03-2022	red
Repo>OR	86	86	1	f	25-03-2022	red
Repo>OR	86	86	1	f	25-03-2022	red
Repo>OR	86	86	1	f	25-03-2022	red
Repo>OR	86	86	1	f	25-03-2022	red
Repo>OR		86	0	f	25-03-2022	red
Repo>OR		86	0	f	25-03-2022	red
Repo>OR		86	0	f	25-03-2022	red
Repo>OR		86	0	f	25-03-2022	red
OR>Rel-IR	86	86	1	f	25-03-2022	red	15 flies alive at end of experiment
OR>Rel-IR	86	86	1	f	25-03-2022	red
OR>Rel-IR	86	86	1	f	25-03-2022	red
OR>Rel-IR	86	86	1	f	25-03-2022	red
OR>Rel-IR	86	86	1	f	25-03-2022	red
OR>Rel-IR		86	0	f	25-03-2022	red
OR>Rel-IR		86	0	f	25-03-2022	red
OR>Rel-IR		86	0	f	25-03-2022	red
OR>Rel-IR		86	0	f	25-03-2022	red
OR>Rel-IR		86	0	f	25-03-2022	red
OR>Rel-IR		86	0	f	25-03-2022	red
OR>Rel-IR		86	0	f	25-03-2022	red
OR>Rel-IR		86	0	f	25-03-2022	red
OR>Rel-IR		86	0	f	25-03-2022	red
OR>Rel-IR		86	0	f	25-03-2022	red
OR>Rel-IR		86	0	f	25-03-2022	red
OR>Rel-IR		86	0	f	25-03-2022	red
OR>Rel-IR		86	0	f	25-03-2022	red
OR>Rel-IR		86	0	f	25-03-2022	red
OR>Rel-IR		86	0	f	25-03-2022	red
.Repo>Rel-IR	13	13	1	f	25-03-2022	red
.Repo>Rel-IR	41	41	1	f	25-03-2022	red
.Repo>Rel-IR	53	53	1	f	25-03-2022	red
.Repo>Rel-IR	53	53	1	f	25-03-2022	red
.Repo>Rel-IR	53	53	1	f	25-03-2022	red
.Repo>Rel-IR	55	55	1	f	25-03-2022	red
.Repo>Rel-IR	55	55	1	f	25-03-2022	red
.Repo>Rel-IR	58	58	1	f	25-03-2022	red
.Repo>Rel-IR	58	58	1	f	25-03-2022	red
.Repo>Rel-IR	58	58	1	f	25-03-2022	red
.Repo>Rel-IR	58	58	1	f	25-03-2022	red
.Repo>Rel-IR	58	58	1	f	25-03-2022	red
.Repo>Rel-IR	58	58	1	f	25-03-2022	red
.Repo>Rel-IR	58	58	1	f	25-03-2022	red
.Repo>Rel-IR	58	58	1	f	25-03-2022	red
.Repo>Rel-IR	58	58	1	f	25-03-2022	red
.Repo>Rel-IR	58	58	1	f	25-03-2022	red
.Repo>Rel-IR	58	58	1	f	25-03-2022	red
.Repo>Rel-IR	58	58	1	f	25-03-2022	red
.Repo>Rel-IR	58	58	1	f	25-03-2022	red
OR-R	48	48	1	m	05-04-2022	red
OR-R	51	51	1	m	05-04-2022	red
OR-R	51	51	1	m	05-04-2022	red
OR-R	51	51	1	m	05-04-2022	red
OR-R	51	51	1	m	05-04-2022	red
OR-R	55	55	1	m	05-04-2022	red
OR-R	55	55	1	m	05-04-2022	red
OR-R	55	55	1	m	05-04-2022	red
OR-R	55	55	1	m	05-04-2022	red
OR-R	55	55	1	m	05-04-2022	red
OR-R	59	59	1	m	05-04-2022	red
OR-R	62	62	1	m	05-04-2022	red
OR-R	62	62	1	m	05-04-2022	red
OR-R	62	62	1	m	05-04-2022	red
OR-R	62	62	1	m	05-04-2022	red
OR-R	62	62	1	m	05-04-2022	red
OR-R	62	62	1	m	05-04-2022	red
OR-R	64	64	1	m	05-04-2022	red
OR-R	64	64	1	m	05-04-2022	red
OR-R	64	64	1	m	05-04-2022	red
Repo>OR	20	20	0	m	05-04-2022	red	two extra flies… check climbing vid at 60dpe
Repo>OR	20	20	1	m	05-04-2022	red	cens
Repo>OR	38	38	1	m	05-04-2022	red
Repo>OR	51	51	1	m	05-04-2022	red
Repo>OR	55	55	1	m	05-04-2022	red
Repo>OR	57	57	1	m	05-04-2022	red
Repo>OR	57	57	1	m	05-04-2022	red
Repo>OR	59	59	1	m	05-04-2022	red
Repo>OR	59	59	1	m	05-04-2022	red
Repo>OR	59	59	1	m	05-04-2022	red
Repo>OR	59	59	1	m	05-04-2022	red
Repo>OR	62	62	1	m	05-04-2022	red
Repo>OR	64	64	1	m	05-04-2022	red
Repo>OR	66	66	1	m	05-04-2022	red
Repo>OR	66	66	1	m	05-04-2022	red
Repo>OR	66	66	1	m	05-04-2022	red
Repo>OR	66	66	1	m	05-04-2022	red
Repo>OR	66	66	1	m	05-04-2022	red
Repo>OR	69	69	1	m	05-04-2022	red
Repo>OR	71	71	1	m	05-04-2022	red
Repo>OR	80	80	1	m	05-04-2022	red
Repo>OR	85	85	1	m	05-04-2022	red
OR>Rel-IR	20	20	1	m	05-04-2022	red	1 extra fly
OR>Rel-IR	27	27	1	m	05-04-2022	red
OR>Rel-IR	27	27	1	m	05-04-2022	red
OR>Rel-IR	27	27	1	m	05-04-2022	red
OR>Rel-IR	27	27	1	m	05-04-2022	red
OR>Rel-IR	29	29	1	m	05-04-2022	red
OR>Rel-IR	31	31	1	m	05-04-2022	red
OR>Rel-IR	31	31	1	m	05-04-2022	red
OR>Rel-IR	41	41	1	m	05-04-2022	red
OR>Rel-IR	41	41	1	m	05-04-2022	red
OR>Rel-IR	51	51	1	m	05-04-2022	red
OR>Rel-IR	51	51	1	m	05-04-2022	red
OR>Rel-IR	55	55	1	m	05-04-2022	red
OR>Rel-IR	62	62	1	m	05-04-2022	red
OR>Rel-IR	62	62	1	m	05-04-2022	red
OR>Rel-IR	62	62	1	m	05-04-2022	red
OR>Rel-IR	62	62	1	m	05-04-2022	red
OR>Rel-IR	69	69	1	m	05-04-2022	red
OR>Rel-IR	69	69	1	m	05-04-2022	red
OR>Rel-IR	71	71	1	m	05-04-2022	red
OR>Rel-IR	76	76	1	m	05-04-2022	red
.Repo>Rel-IR	48	48	1	m	05-04-2022	red
.Repo>Rel-IR	48	48	1	m	05-04-2022	red
.Repo>Rel-IR	48	48	1	m	05-04-2022	red
.Repo>Rel-IR	59	59	1	m	05-04-2022	red
.Repo>Rel-IR	59	59	1	m	05-04-2022	red
.Repo>Rel-IR	62	62	1	m	05-04-2022	red
.Repo>Rel-IR	62	62	1	m	05-04-2022	red
.Repo>Rel-IR	62	62	1	m	05-04-2022	red
.Repo>Rel-IR	62	62	1	m	05-04-2022	red
.Repo>Rel-IR	62	62	1	m	05-04-2022	red
.Repo>Rel-IR	62	62	1	m	05-04-2022	red
.Repo>Rel-IR	62	62	1	m	05-04-2022	red
.Repo>Rel-IR	62	62	1	m	05-04-2022	red
.Repo>Rel-IR	64	64	1	m	05-04-2022	red
.Repo>Rel-IR	64	64	1	m	05-04-2022	red
.Repo>Rel-IR	64	64	1	m	05-04-2022	red
.Repo>Rel-IR	69	69	1	m	05-04-2022	red
.Repo>Rel-IR	69	69	1	m	05-04-2022	red
.Repo>Rel-IR	69	69	1	m	05-04-2022	red
.Repo>Rel-IR	69	69	1	m	05-04-2022	red
RelE20	38	38	1	m	05-04-2022	red
RelE20	41	41	1	m	05-04-2022	red
RelE20	41	41	1	m	05-04-2022	red
RelE20	41	41	1	m	05-04-2022	red
RelE20	41	41	1	m	05-04-2022	red
RelE20	45	45	1	m	05-04-2022	red
RelE20	45	45	1	m	05-04-2022	red
RelE20	48	48	1	m	05-04-2022	red
RelE20	48	48	1	m	05-04-2022	red
RelE20	48	48	1	m	05-04-2022	red
RelE20	48	48	1	m	05-04-2022	red
RelE20	48	48	1	m	05-04-2022	red
RelE20	48	48	1	m	05-04-2022	red
RelE20	48	48	1	m	05-04-2022	red
RelE20	48	48	1	m	05-04-2022	red
RelE20	48	48	1	m	05-04-2022	red
RelE20	48	48	1	m	05-04-2022	red
RelE20	48	48	1	m	05-04-2022	red
RelE20	48	48	1	m	05-04-2022	red
RelE20	48	48	1	m	05-04-2022	red
OR-R	60	60	0	f	05-04-2022	red	2 flies here entered as cens, but check climbing videos maybe lost before/after 60dpe
OR-R	60	60	0	f	05-04-2022	red	2 flies here entered as cens, but check climbing videos maybe lost before/after 60dpe
OR-R	64	64	1	f	05-04-2022	red	2 flies missing at end of experiment
OR-R	71	71	1	f	05-04-2022	red
OR-R	73	73	1	f	05-04-2022	red
OR-R	73	73	1	f	05-04-2022	red
OR-R	76	76	1	f	05-04-2022	red
OR-R	76	76	1	f	05-04-2022	red
OR-R	76	76	1	f	05-04-2022	red
OR-R	80	80	1	f	05-04-2022	red
OR-R	80	80	1	f	05-04-2022	red
OR-R	80	80	1	f	05-04-2022	red
OR-R	82	82	1	f	05-04-2022	red
OR-R	82	82	1	f	05-04-2022	red
OR-R	82	82	1	f	05-04-2022	red
OR-R	85	85	1	f	05-04-2022	red
OR-R	85	85	1	f	05-04-2022	red
OR-R	85	85	1	f	05-04-2022	red
OR-R	85	85	1	f	05-04-2022	red
OR-R	87	87	1	f	05-04-2022	red
Repo>OR	64	64	1	f	05-04-2022	red
Repo>OR	69	69	1	f	05-04-2022	red
Repo>OR	69	69	1	f	05-04-2022	red
Repo>OR	73	73	1	f	05-04-2022	red
Repo>OR	73	73	1	f	05-04-2022	red
Repo>OR	73	73	1	f	05-04-2022	red
Repo>OR	73	73	1	f	05-04-2022	red
Repo>OR	76	76	1	f	05-04-2022	red
Repo>OR	76	76	1	f	05-04-2022	red
Repo>OR	76	76	1	f	05-04-2022	red
Repo>OR	76	76	1	f	05-04-2022	red
Repo>OR	80	80	1	f	05-04-2022	red
Repo>OR	80	80	1	f	05-04-2022	red
Repo>OR	80	80	1	f	05-04-2022	red
Repo>OR	80	80	1	f	05-04-2022	red
Repo>OR	80	80	1	f	05-04-2022	red
Repo>OR	82	82	1	f	05-04-2022	red
Repo>OR	82	82	1	f	05-04-2022	red
Repo>OR	82	82	1	f	05-04-2022	red
Repo>OR	82	82	1	f	05-04-2022	red
OR>Rel-IR	50	50	0	f	05-04-2022	red	1 entered as cens but check climbing video for exact date of cens
OR>Rel-IR	43	43	1	f	05-04-2022	red
OR>Rel-IR	57	57	1	f	05-04-2022	red
OR>Rel-IR	57	57	1	f	05-04-2022	red
OR>Rel-IR	57	57	1	f	05-04-2022	red
OR>Rel-IR	57	57	1	f	05-04-2022	red
OR>Rel-IR	57	57	1	f	05-04-2022	red
OR>Rel-IR	59	59	1	f	05-04-2022	red
OR>Rel-IR	59	59	1	f	05-04-2022	red
OR>Rel-IR	59	59	1	f	05-04-2022	red
OR>Rel-IR	62	62	1	f	05-04-2022	red
OR>Rel-IR	62	62	1	f	05-04-2022	red
OR>Rel-IR	62	62	1	f	05-04-2022	red
OR>Rel-IR	62	62	1	f	05-04-2022	red
OR>Rel-IR	62	62	1	f	05-04-2022	red
OR>Rel-IR	62	62	1	f	05-04-2022	red
OR>Rel-IR	62	62	1	f	05-04-2022	red
OR>Rel-IR	62	62	1	f	05-04-2022	red
OR>Rel-IR	62	62	1	f	05-04-2022	red
OR>Rel-IR	62	62	1	f	05-04-2022	red
.Repo>Rel-IR	43	43	1	f	05-04-2022	red	2 extra flies at end of experiment deleted from 59dpe given video evidence of 13 alive at 50dpe and 2 alive at 60dpe, and handwriting change between 55dpe (major mortality event) and 59dpe. This was when Anzer/Hannah were conused flipping flies due to COVID isolation.
.Repo>Rel-IR	48	48	1	f	05-04-2022	red
.Repo>Rel-IR	48	48	1	f	05-04-2022	red
.Repo>Rel-IR	48	48	1	f	05-04-2022	red
.Repo>Rel-IR	51	51	1	f	05-04-2022	red
.Repo>Rel-IR	51	51	1	f	05-04-2022	red
.Repo>Rel-IR	51	51	1	f	05-04-2022	red
.Repo>Rel-IR	52	52	1	f	05-04-2022	red
.Repo>Rel-IR	55	55	1	f	05-04-2022	red
.Repo>Rel-IR	55	55	1	f	05-04-2022	red
.Repo>Rel-IR	55	55	1	f	05-04-2022	red
.Repo>Rel-IR	55	55	1	f	05-04-2022	red
.Repo>Rel-IR	55	55	1	f	05-04-2022	red
.Repo>Rel-IR	55	55	1	f	05-04-2022	red
.Repo>Rel-IR	55	55	1	f	05-04-2022	red
.Repo>Rel-IR	55	55	1	f	05-04-2022	red
.Repo>Rel-IR	59	59	1	f	05-04-2022	red
.Repo>Rel-IR	59	59	1	f	05-04-2022	red
.Repo>Rel-IR	62	62	1	f	05-04-2022	red
.Repo>Rel-IR	62	62	1	f	05-04-2022	red
RelE20	20	20	1	f	05-04-2022	red
RelE20	29	29	1	f	05-04-2022	red
RelE20	31	31	1	f	05-04-2022	red
RelE20	34	34	1	f	05-04-2022	red
RelE20	41	41	1	f	05-04-2022	red
RelE20	41	41	1	f	05-04-2022	red
RelE20	45	45	1	f	05-04-2022	red
RelE20	48	48	1	f	05-04-2022	red
RelE20	48	48	1	f	05-04-2022	red
RelE20	48	48	1	f	05-04-2022	red
RelE20	48	48	1	f	05-04-2022	red
RelE20	48	48	1	f	05-04-2022	red
RelE20	48	48	1	f	05-04-2022	red
RelE20	48	48	1	f	05-04-2022	red
RelE20	48	48	1	f	05-04-2022	red
RelE20	51	51	1	f	05-04-2022	red
RelE20	51	51	1	f	05-04-2022	red
RelE20	51	51	1	f	05-04-2022	red
RelE20	51	51	1	f	05-04-2022	red
RelE20	55	55	1	f	05-04-2022	red
