## Supplementary material for "Antimicrobial peptides do not directly contribute to aging in *Drosophila*, but improve lifespan by preventing dysbiosis": File S5: Repo_Rel-IR_mf_iso.csv

	Life	.Repo>Rel-IR	iso w1118	iso>Rel-IR	Repo>iso	<NA>
1	14	1	NA	NA	NA	NA
2	16	1	NA	NA	NA	NA
3	19	NA	1	NA	NA	NA
4	19	1	NA	NA	NA	NA
5	19	NA	1	NA	NA	NA
6	21	1	NA	NA	NA	NA
7	21	1	NA	NA	NA	NA
8	23	1	NA	NA	NA	NA
9	23	1	NA	NA	NA	NA
10	26	NA	1	NA	NA	NA
11	26	NA	NA	NA	1	NA
12	26	1	NA	NA	NA	NA
13	26	1	NA	NA	NA	NA
14	26	1	NA	NA	NA	NA
15	26	NA	1	NA	NA	NA
16	26	NA	1	NA	NA	NA
17	28	1	NA	NA	NA	NA
18	28	1	NA	NA	NA	NA
19	28	NA	1	NA	NA	NA
20	30	NA	1	NA	NA	NA
21	33	NA	1	NA	NA	NA
22	33	1	NA	NA	NA	NA
23	33	NA	1	NA	NA	NA
24	35	NA	1	NA	NA	NA
25	35	NA	1	NA	NA	NA
26	37	NA	1	NA	NA	NA
27	37	NA	1	NA	NA	NA
28	37	NA	1	NA	NA	NA
29	37	NA	1	NA	NA	NA
30	37	NA	1	NA	NA	NA
31	40	NA	1	NA	NA	NA
32	40	NA	1	NA	NA	NA
33	40	NA	1	NA	NA	NA
34	40	NA	NA	1	NA	NA
35	40	1	NA	NA	NA	NA
36	40	NA	0	NA	NA	NA
37	40	NA	0	NA	NA	NA
38	40	NA	NA	0	NA	NA
39	42	NA	0	NA	NA	NA
40	42	NA	0	NA	NA	NA
41	42	NA	0	NA	NA	NA
42	42	NA	0	NA	NA	NA
43	42	NA	0	NA	NA	NA
44	42	NA	0	NA	NA	NA
45	42	NA	0	NA	NA	NA
46	42	NA	0	NA	NA	NA
47	42	NA	0	NA	NA	NA
48	42	NA	0	NA	NA	NA
49	42	NA	0	NA	NA	NA
50	42	NA	0	NA	NA	NA
51	42	NA	0	NA	NA	NA
52	42	NA	0	NA	NA	NA
53	42	NA	0	NA	NA	NA
54	44	NA	NA	1	NA	NA
55	44	1	NA	NA	NA	NA
56	44	NA	0	NA	NA	NA
57	44	NA	0	NA	NA	NA
58	44	1	NA	NA	NA	NA
59	47	NA	0	NA	NA	NA
60	47	NA	NA	NA	1	NA
61	47	NA	NA	NA	1	NA
62	47	0	NA	NA	NA	NA
63	47	1	NA	NA	NA	NA
64	47	1	NA	NA	NA	NA
65	47	1	NA	NA	NA	NA
66	49	NA	0	NA	NA	NA
67	49	1	NA	NA	NA	NA
68	49	1	NA	NA	NA	NA
69	49	1	NA	NA	NA	NA
70	49	1	NA	NA	NA	NA
71	49	1	NA	NA	NA	NA
72	51	NA	NA	1	NA	NA
73	51	NA	NA	1	NA	NA
74	51	NA	NA	NA	1	NA
75	51	1	NA	NA	NA	NA
76	51	1	NA	NA	NA	NA
77	54	NA	NA	1	NA	NA
78	54	NA	NA	NA	1	NA
79	54	NA	NA	NA	1	NA
80	54	NA	NA	NA	1	NA
81	54	1	NA	NA	NA	NA
82	54	1	NA	NA	NA	NA
83	54	NA	NA	NA	1	NA
84	54	NA	NA	NA	1	NA
85	54	1	NA	NA	NA	NA
86	54	1	NA	NA	NA	NA
87	54	1	NA	NA	NA	NA
88	56	NA	NA	NA	1	NA
89	56	NA	NA	NA	1	NA
90	56	NA	NA	NA	1	NA
91	56	NA	NA	NA	1	NA
92	56	NA	NA	1	NA	NA
93	56	NA	NA	NA	1	NA
94	56	1	NA	NA	NA	NA
95	58	NA	NA	1	NA	NA
96	58	NA	NA	1	NA	NA
97	58	NA	NA	NA	1	NA
98	58	NA	NA	NA	1	NA
99	58	1	NA	NA	NA	NA
100	61	NA	NA	1	NA	NA
101	61	NA	NA	1	NA	NA
102	61	NA	NA	1	NA	NA
103	61	NA	NA	1	NA	NA
104	61	NA	NA	NA	1	NA
105	61	NA	NA	NA	1	NA
106	61	NA	NA	NA	1	NA
107	61	NA	NA	1	NA	NA
108	61	NA	NA	1	NA	NA
109	61	NA	NA	NA	1	NA
110	61	NA	NA	NA	1	NA
111	61	NA	NA	NA	1	NA
112	61	NA	NA	NA	1	NA
113	61	1	NA	NA	NA	NA
114	63	NA	NA	1	NA	NA
115	63	NA	NA	NA	1	NA
116	63	1	NA	NA	NA	NA
117	63	NA	NA	1	NA	NA
118	63	NA	NA	NA	1	NA
119	63	1	NA	NA	NA	NA
120	64	1	NA	NA	NA	NA
121	64	1	NA	NA	NA	NA
122	64	NA	NA	1	NA	NA
123	64	NA	NA	NA	1	NA
124	64	NA	NA	NA	1	NA
125	66	NA	NA	NA	1	NA
126	66	NA	NA	NA	1	NA
127	66	NA	NA	NA	1	NA
128	66	NA	NA	NA	1	NA
129	69	NA	NA	1	NA	NA
130	69	NA	NA	NA	1	NA
131	69	NA	NA	NA	1	NA
132	69	NA	NA	NA	1	NA
133	69	1	NA	NA	NA	NA
134	69	NA	NA	1	NA	NA
135	69	NA	NA	1	NA	NA
136	69	NA	NA	NA	1	NA
137	71	NA	NA	1	NA	NA
138	71	NA	NA	1	NA	NA
139	71	NA	NA	1	NA	NA
140	71	NA	NA	1	NA	NA
141	71	NA	NA	1	NA	NA
142	72	NA	NA	1	NA	NA
143	72	NA	NA	1	NA	NA
144	74	NA	NA	1	NA	NA
145	74	NA	NA	1	NA	NA
146	74	NA	NA	1	NA	NA
147	74	NA	NA	NA	1	NA
148	74	NA	NA	NA	1	NA
149	74	NA	NA	1	NA	NA
150	74	NA	NA	1	NA	NA
151	74	NA	NA	1	NA	NA
152	74	NA	NA	NA	1	NA
153	74	NA	NA	NA	1	NA
154	76	NA	NA	1	NA	NA
155	78	NA	NA	1	NA	NA
156	78	NA	NA	1	NA	NA
157	78	NA	NA	1	NA	NA
158	78	NA	NA	1	NA	NA
159	81	NA	NA	1	NA	NA
160	NA	NA	NA	NA	NA	NA
161	NA	NA	NA	NA	NA	NA
162	NA	NA	NA	NA	NA	NA
163	NA	NA	NA	NA	NA	NA
164	NA	NA	NA	NA	NA	NA
165	NA	NA	NA	NA	NA	NA
166	NA	NA	NA	NA	NA	NA
167	NA	NA	NA	NA	NA	NA
