## Supplementary material for "Antimicrobial peptides do not directly contribute to aging in *Drosophila*, but improve lifespan by preventing dysbiosis": File S5: Repo_Rel-IR_mf_iso.xls

### Sheet: Data_for_R
Genotype	Time dead	Time2	Censored	Sex	Experiment	EyeColor		10-07-2019 EXPERIMENT MOVED TO SIDE, ONLY 2022 EXPERIMENTS COUNTED FOR FINAL PRODUCT
iso w1118	19	19	1	m	10-07-2019	white
iso w1118	26	26	1	m	10-07-2019	white
iso w1118	33	33	1	m	10-07-2019	white
iso w1118	35	35	1	m	10-07-2019	white
iso w1118	40	40	1	m	10-07-2019	white
iso w1118	40	40	1	m	10-07-2019	white
iso w1118	40	40	1	m	10-07-2019	white
iso w1118	42	42	0	m	10-07-2019	white	cens, nora detected in earlier dead flies
iso w1118	42	42	0	m	10-07-2019	white	cens, nora detected in earlier dead flies
iso w1118	42	42	0	m	10-07-2019	white	cens, nora detected in earlier dead flies
iso w1118	42	42	0	m	10-07-2019	white	cens, nora detected in earlier dead flies
iso w1118	42	42	0	m	10-07-2019	white	cens, nora detected in earlier dead flies
iso w1118	42	42	0	m	10-07-2019	white	cens, nora detected in earlier dead flies
iso w1118	42	42	0	m	10-07-2019	white	cens, nora detected in earlier dead flies
iso w1118	42	42	0	m	10-07-2019	white	cens, nora detected in earlier dead flies
iso w1118	42	42	0	m	10-07-2019	white	cens, nora detected in earlier dead flies
iso w1118	42	42	0	m	10-07-2019	white	cens, nora detected in earlier dead flies
iso w1118	42	42	0	m	10-07-2019	white	cens, nora detected in earlier dead flies
iso w1118	42	42	0	m	10-07-2019	white	cens, nora detected in earlier dead flies
iso w1118	42	42	0	m	10-07-2019	white	cens, nora detected in earlier dead flies
iso>Rel-IR	40	40	1	m	10-07-2019	red
iso>Rel-IR	44	44	1	m	10-07-2019	red
iso>Rel-IR	51	51	1	m	10-07-2019	red
iso>Rel-IR	51	51	1	m	10-07-2019	red
iso>Rel-IR	54	54	1	m	10-07-2019	red
iso>Rel-IR	58	58	1	m	10-07-2019	red
iso>Rel-IR	61	61	1	m	10-07-2019	red
iso>Rel-IR	61	61	1	m	10-07-2019	red
iso>Rel-IR	61	61	1	m	10-07-2019	red
iso>Rel-IR	61	61	1	m	10-07-2019	red
iso>Rel-IR	63	63	1	m	10-07-2019	red
iso>Rel-IR	69	69	1	m	10-07-2019	red
iso>Rel-IR	71	71	1	m	10-07-2019	red
iso>Rel-IR	71	71	1	m	10-07-2019	red
iso>Rel-IR	71	71	1	m	10-07-2019	red
iso>Rel-IR	71	71	1	m	10-07-2019	red
iso>Rel-IR	74	74	1	m	10-07-2019	red
iso>Rel-IR	74	74	1	m	10-07-2019	red
iso>Rel-IR	74	74	1	m	10-07-2019	red
iso>Rel-IR	76	76	1	m	10-07-2019	red
Repo>iso	26	26	1	m	10-07-2019	red
Repo>iso	51	51	1	m	10-07-2019	red
Repo>iso	54	54	1	m	10-07-2019	red
Repo>iso	54	54	1	m	10-07-2019	red
Repo>iso	54	54	1	m	10-07-2019	red
Repo>iso	56	56	1	m	10-07-2019	red
Repo>iso	56	56	1	m	10-07-2019	red
Repo>iso	56	56	1	m	10-07-2019	red
Repo>iso	56	56	1	m	10-07-2019	red
Repo>iso	61	61	1	m	10-07-2019	red
Repo>iso	61	61	1	m	10-07-2019	red
Repo>iso	61	61	1	m	10-07-2019	red
Repo>iso	63	63	1	m	10-07-2019	red
Repo>iso	66	66	1	m	10-07-2019	red
Repo>iso	66	66	1	m	10-07-2019	red
Repo>iso	69	69	1	m	10-07-2019	red
Repo>iso	69	69	1	m	10-07-2019	red
Repo>iso	69	69	1	m	10-07-2019	red
Repo>iso	74	74	1	m	10-07-2019	red
Repo>iso	74	74	1	m	10-07-2019	red
.Repo>Rel-IR	14	14	1	m	10-07-2019	red
.Repo>Rel-IR	16	16	1	m	10-07-2019	red
.Repo>Rel-IR	19	19	1	m	10-07-2019	red
.Repo>Rel-IR	21	21	1	m	10-07-2019	red
.Repo>Rel-IR	21	21	1	m	10-07-2019	red
.Repo>Rel-IR	23	23	1	m	10-07-2019	red
.Repo>Rel-IR	23	23	1	m	10-07-2019	red
.Repo>Rel-IR	26	26	1	m	10-07-2019	red
.Repo>Rel-IR	26	26	1	m	10-07-2019	red
.Repo>Rel-IR	26	26	1	m	10-07-2019	red
.Repo>Rel-IR	28	28	1	m	10-07-2019	red
.Repo>Rel-IR	28	28	1	m	10-07-2019	red
.Repo>Rel-IR	33	33	1	m	10-07-2019	red
.Repo>Rel-IR	40	40	1	m	10-07-2019	red
.Repo>Rel-IR	44	44	1	m	10-07-2019	red
.Repo>Rel-IR	54	54	1	m	10-07-2019	red
.Repo>Rel-IR	54	54	1	m	10-07-2019	red
.Repo>Rel-IR	63	63	1	m	10-07-2019	red
.Repo>Rel-IR	64	64	1	m	10-07-2019	red
.Repo>Rel-IR	64	64	1	m	10-07-2019	red
.Repo>Rel-IR	69	69	1	m	10-07-2019	red
iso w1118	19	19	1	f	10-07-2019	white
iso w1118	26	26	1	f	10-07-2019	white
iso w1118	26	26	1	f	10-07-2019	white
iso w1118	28	28	1	f	10-07-2019	white
iso w1118	30	30	1	f	10-07-2019	white
iso w1118	33	33	1	f	10-07-2019	white
iso w1118	35	35	1	f	10-07-2019	white
iso w1118	37	37	1	f	10-07-2019	white
iso w1118	37	37	1	f	10-07-2019	white
iso w1118	37	37	1	f	10-07-2019	white
iso w1118	37	37	1	f	10-07-2019	white
iso w1118	37	37	1	f	10-07-2019	white
iso w1118	40	40	0	f	10-07-2019	white	cens, nora detected in earlier dead flies
iso w1118	40	40	0	f	10-07-2019	white	cens, nora detected in earlier dead flies
iso w1118	42	42	0	f	10-07-2019	white	cens, nora detected in earlier dead flies
iso w1118	42	42	0	f	10-07-2019	white	cens, nora detected in earlier dead flies
iso w1118	44	44	0	f	10-07-2019	white	cens, nora detected in earlier dead flies
iso w1118	44	44	0	f	10-07-2019	white	cens, nora detected in earlier dead flies
iso w1118	47	47	0	f	10-07-2019	white	cens, nora detected in earlier dead flies
iso w1118	49	49	0	f	10-07-2019	white	cens, nora detected in earlier dead flies
iso>Rel-IR	40	40	0	f	10-07-2019	red	cens
iso>Rel-IR	56	56	1	f	10-07-2019	red
iso>Rel-IR	58	58	1	f	10-07-2019	red
iso>Rel-IR	61	61	1	f	10-07-2019	red
iso>Rel-IR	61	61	1	f	10-07-2019	red
iso>Rel-IR	63	63	1	f	10-07-2019	red
iso>Rel-IR	64	64	1	f	10-07-2019	red
iso>Rel-IR	69	69	1	f	10-07-2019	red
iso>Rel-IR	69	69	1	f	10-07-2019	red
iso>Rel-IR	71	71	1	f	10-07-2019	red
iso>Rel-IR	72	72	1	f	10-07-2019	red
iso>Rel-IR	72	72	1	f	10-07-2019	red
iso>Rel-IR	74	74	1	f	10-07-2019	red
iso>Rel-IR	74	74	1	f	10-07-2019	red
iso>Rel-IR	74	74	1	f	10-07-2019	red
iso>Rel-IR	78	78	1	f	10-07-2019	red
iso>Rel-IR	78	78	1	f	10-07-2019	red
iso>Rel-IR	78	78	1	f	10-07-2019	red
iso>Rel-IR	78	78	1	f	10-07-2019	red
iso>Rel-IR	81	81	1	f	10-07-2019	red
Repo>iso	47	47	1	f	10-07-2019	red
Repo>iso	47	47	1	f	10-07-2019	red
Repo>iso	54	54	1	f	10-07-2019	red
Repo>iso	54	54	1	f	10-07-2019	red
Repo>iso	56	56	1	f	10-07-2019	red
Repo>iso	58	58	1	f	10-07-2019	red
Repo>iso	58	58	1	f	10-07-2019	red
Repo>iso	61	61	1	f	10-07-2019	red
Repo>iso	61	61	1	f	10-07-2019	red
Repo>iso	61	61	1	f	10-07-2019	red
Repo>iso	61	61	1	f	10-07-2019	red
Repo>iso	63	63	1	f	10-07-2019	red
Repo>iso	64	64	1	f	10-07-2019	red
Repo>iso	64	64	1	f	10-07-2019	red
Repo>iso	66	66	1	f	10-07-2019	red
Repo>iso	66	66	1	f	10-07-2019	red
Repo>iso	69	69	1	f	10-07-2019	red
Repo>iso	74	74	1	f	10-07-2019	red
Repo>iso	74	74	1	f	10-07-2019	red
.Repo>Rel-IR	44	44	1	f	10-07-2019	red
.Repo>Rel-IR	47	47	0	f	10-07-2019	red	cens
.Repo>Rel-IR	47	47	1	f	10-07-2019	red
.Repo>Rel-IR	47	47	1	f	10-07-2019	red
.Repo>Rel-IR	47	47	1	f	10-07-2019	red
.Repo>Rel-IR	49	49	1	f	10-07-2019	red
.Repo>Rel-IR	49	49	1	f	10-07-2019	red
.Repo>Rel-IR	49	49	1	f	10-07-2019	red
.Repo>Rel-IR	49	49	1	f	10-07-2019	red
.Repo>Rel-IR	49	49	1	f	10-07-2019	red
.Repo>Rel-IR	51	51	1	f	10-07-2019	red
.Repo>Rel-IR	51	51	1	f	10-07-2019	red
.Repo>Rel-IR	54	54	1	f	10-07-2019	red
.Repo>Rel-IR	54	54	1	f	10-07-2019	red
.Repo>Rel-IR	54	54	1	f	10-07-2019	red
.Repo>Rel-IR	56	56	1	f	10-07-2019	red
.Repo>Rel-IR	58	58	1	f	10-07-2019	red
.Repo>Rel-IR	61	61	1	f	10-07-2019	red
.Repo>Rel-IR	63	63	1	f	10-07-2019	red
