## Supplementary material for "Antimicrobial peptides do not directly contribute to aging in *Drosophila*, but improve lifespan by preventing dysbiosis": File S5: S4females.csv

	Life	.Repo>Rel-IR	OR-R	OR>Rel-IR	RelE20	Repo>OR
1	13	1	NA	NA	NA	NA
2	20	NA	NA	NA	1	NA
3	21	NA	1	NA	NA	NA
4	27	NA	NA	NA	1	NA
5	27	NA	NA	NA	1	NA
6	29	NA	NA	NA	1	NA
7	31	NA	NA	NA	1	NA
8	33	NA	NA	NA	1	NA
9	34	NA	NA	NA	1	NA
10	36	NA	NA	NA	1	NA
11	36	NA	NA	NA	1	NA
12	38	NA	NA	NA	1	NA
13	38	NA	NA	NA	1	NA
14	40	NA	NA	NA	1	NA
15	41	1	NA	NA	NA	NA
16	41	NA	NA	NA	1	NA
17	41	NA	NA	NA	1	NA
18	43	NA	NA	NA	1	NA
19	43	NA	NA	NA	1	NA
20	43	NA	NA	NA	1	NA
21	43	NA	NA	1	NA	NA
22	43	1	NA	NA	NA	NA
23	45	NA	NA	NA	1	NA
24	47	1	NA	NA	NA	NA
25	47	NA	NA	NA	1	NA
26	48	1	NA	NA	NA	NA
27	48	1	NA	NA	NA	NA
28	48	1	NA	NA	NA	NA
29	48	NA	NA	NA	1	NA
30	48	NA	NA	NA	1	NA
31	48	NA	NA	NA	1	NA
32	48	NA	NA	NA	1	NA
33	48	NA	NA	NA	1	NA
34	48	NA	NA	NA	1	NA
35	48	NA	NA	NA	1	NA
36	48	NA	NA	NA	1	NA
37	50	NA	NA	NA	1	NA
38	50	NA	NA	NA	1	NA
39	50	NA	NA	NA	1	NA
40	50	NA	NA	NA	1	NA
41	50	NA	NA	0	NA	NA
42	51	1	NA	NA	NA	NA
43	51	1	NA	NA	NA	NA
44	51	1	NA	NA	NA	NA
45	51	NA	NA	NA	1	NA
46	51	NA	NA	NA	1	NA
47	51	NA	NA	NA	1	NA
48	51	NA	NA	NA	1	NA
49	52	1	NA	NA	NA	NA
50	52	1	NA	NA	NA	NA
51	52	1	NA	NA	NA	NA
52	52	NA	NA	NA	1	NA
53	52	1	NA	NA	NA	NA
54	53	1	NA	NA	NA	NA
55	53	1	NA	NA	NA	NA
56	53	1	NA	NA	NA	NA
57	54	1	NA	NA	NA	NA
58	54	1	NA	NA	NA	NA
59	54	1	NA	NA	NA	NA
60	54	1	NA	NA	NA	NA
61	54	NA	NA	NA	1	NA
62	55	1	NA	NA	NA	NA
63	55	1	NA	NA	NA	NA
64	55	1	NA	NA	NA	NA
65	55	1	NA	NA	NA	NA
66	55	1	NA	NA	NA	NA
67	55	1	NA	NA	NA	NA
68	55	1	NA	NA	NA	NA
69	55	1	NA	NA	NA	NA
70	55	1	NA	NA	NA	NA
71	55	1	NA	NA	NA	NA
72	55	NA	NA	NA	1	NA
73	57	1	NA	NA	NA	NA
74	57	1	NA	NA	NA	NA
75	57	NA	NA	NA	1	NA
76	57	NA	NA	NA	1	NA
77	57	NA	NA	1	NA	NA
78	57	NA	NA	1	NA	NA
79	57	NA	NA	1	NA	NA
80	57	NA	NA	1	NA	NA
81	57	NA	NA	1	NA	NA
82	58	1	NA	NA	NA	NA
83	58	1	NA	NA	NA	NA
84	58	1	NA	NA	NA	NA
85	58	1	NA	NA	NA	NA
86	58	1	NA	NA	NA	NA
87	58	1	NA	NA	NA	NA
88	58	1	NA	NA	NA	NA
89	58	1	NA	NA	NA	NA
90	58	1	NA	NA	NA	NA
91	58	1	NA	NA	NA	NA
92	58	1	NA	NA	NA	NA
93	58	1	NA	NA	NA	NA
94	58	1	NA	NA	NA	NA
95	59	1	NA	NA	NA	NA
96	59	1	NA	NA	NA	NA
97	59	NA	NA	1	NA	NA
98	59	NA	NA	1	NA	NA
99	59	NA	NA	1	NA	NA
100	59	1	NA	NA	NA	NA
101	59	1	NA	NA	NA	NA
102	60	1	NA	NA	NA	NA
103	60	NA	0	NA	NA	NA
104	60	NA	0	NA	NA	NA
105	62	NA	NA	1	NA	NA
106	62	NA	NA	1	NA	NA
107	62	NA	NA	1	NA	NA
108	62	NA	NA	1	NA	NA
109	62	NA	NA	1	NA	NA
110	62	NA	NA	1	NA	NA
111	62	NA	NA	1	NA	NA
112	62	NA	NA	1	NA	NA
113	62	NA	NA	1	NA	NA
114	62	NA	NA	1	NA	NA
115	62	1	NA	NA	NA	NA
116	62	1	NA	NA	NA	NA
117	64	1	NA	NA	NA	NA
118	64	1	NA	NA	NA	NA
119	64	1	NA	NA	NA	NA
120	64	NA	1	NA	NA	NA
121	64	NA	NA	NA	NA	1
122	65	NA	1	NA	NA	NA
123	67	NA	1	NA	NA	NA
124	67	NA	1	NA	NA	NA
125	67	1	NA	NA	NA	NA
126	67	1	NA	NA	NA	NA
127	69	NA	1	NA	NA	NA
128	69	NA	NA	NA	NA	1
129	69	NA	NA	NA	NA	1
130	71	1	NA	NA	NA	NA
131	71	NA	1	NA	NA	NA
132	73	NA	1	NA	NA	NA
133	73	NA	1	NA	NA	NA
134	73	NA	1	NA	NA	NA
135	73	NA	NA	NA	NA	1
136	73	NA	NA	NA	NA	1
137	73	NA	NA	NA	NA	1
138	73	NA	NA	NA	NA	1
139	74	NA	1	NA	NA	NA
140	74	NA	1	NA	NA	NA
141	74	NA	1	NA	NA	NA
142	74	NA	1	NA	NA	NA
143	74	NA	1	NA	NA	NA
144	74	NA	1	NA	NA	NA
145	74	NA	1	NA	NA	NA
146	74	NA	1	NA	NA	NA
147	74	NA	NA	NA	NA	1
148	75	NA	1	NA	NA	NA
149	76	NA	1	NA	NA	NA
150	76	NA	1	NA	NA	NA
151	76	NA	1	NA	NA	NA
152	76	NA	1	NA	NA	NA
153	76	NA	1	NA	NA	NA
154	76	NA	NA	NA	NA	1
155	76	NA	NA	NA	NA	1
156	76	NA	NA	NA	NA	1
157	76	NA	1	NA	NA	NA
158	76	NA	1	NA	NA	NA
159	76	NA	1	NA	NA	NA
160	76	NA	NA	NA	NA	1
161	76	NA	NA	NA	NA	1
162	76	NA	NA	NA	NA	1
163	76	NA	NA	NA	NA	1
164	78	NA	1	NA	NA	NA
165	78	NA	1	NA	NA	NA
166	78	NA	1	NA	NA	NA
167	78	NA	1	NA	NA	NA
168	79	NA	1	NA	NA	NA
169	79	NA	1	NA	NA	NA
170	79	NA	NA	NA	NA	1
171	79	NA	NA	NA	NA	1
172	80	NA	1	NA	NA	NA
173	80	NA	1	NA	NA	NA
174	80	NA	1	NA	NA	NA
175	80	NA	1	NA	NA	NA
176	80	NA	1	NA	NA	NA
177	80	NA	1	NA	NA	NA
178	80	NA	1	NA	NA	NA
179	80	NA	1	NA	NA	NA
180	80	NA	1	NA	NA	NA
181	80	NA	NA	1	NA	NA
182	80	NA	1	NA	NA	NA
183	80	NA	1	NA	NA	NA
184	80	NA	1	NA	NA	NA
185	80	NA	NA	NA	NA	1
186	80	NA	NA	NA	NA	1
187	80	NA	NA	NA	NA	1
188	80	NA	NA	NA	NA	1
189	80	NA	NA	NA	NA	1
190	81	NA	NA	NA	NA	1
191	82	NA	1	NA	NA	NA
192	82	NA	1	NA	NA	NA
193	82	NA	1	NA	NA	NA
194	82	NA	NA	NA	NA	1
195	82	NA	NA	NA	NA	1
196	82	NA	NA	NA	NA	1
197	82	NA	NA	NA	NA	1
198	83	NA	NA	NA	NA	1
199	83	NA	NA	NA	NA	1
200	83	NA	NA	NA	NA	1
201	83	NA	NA	NA	NA	1
202	85	NA	NA	NA	NA	1
203	85	NA	NA	NA	NA	1
204	85	NA	NA	NA	NA	1
205	85	NA	NA	NA	NA	1
206	85	NA	NA	NA	NA	1
207	85	NA	NA	1	NA	NA
208	85	NA	NA	1	NA	NA
209	85	NA	NA	1	NA	NA
210	85	NA	NA	1	NA	NA
211	85	NA	1	NA	NA	NA
212	85	NA	1	NA	NA	NA
213	85	NA	1	NA	NA	NA
214	85	NA	1	NA	NA	NA
215	86	NA	0	NA	NA	NA
216	86	NA	0	NA	NA	NA
217	86	NA	NA	NA	NA	1
218	86	NA	NA	NA	NA	1
219	86	NA	NA	NA	NA	1
220	86	NA	NA	NA	NA	1
221	86	NA	NA	NA	NA	1
222	86	NA	NA	NA	NA	0
223	86	NA	NA	NA	NA	0
224	86	NA	NA	NA	NA	0
225	86	NA	NA	NA	NA	0
226	86	NA	NA	1	NA	NA
227	86	NA	NA	1	NA	NA
228	86	NA	NA	1	NA	NA
229	86	NA	NA	1	NA	NA
230	86	NA	NA	1	NA	NA
231	86	NA	NA	0	NA	NA
232	86	NA	NA	0	NA	NA
233	86	NA	NA	0	NA	NA
234	86	NA	NA	0	NA	NA
235	86	NA	NA	0	NA	NA
236	86	NA	NA	0	NA	NA
237	86	NA	NA	0	NA	NA
238	86	NA	NA	0	NA	NA
239	86	NA	NA	0	NA	NA
240	86	NA	NA	0	NA	NA
241	86	NA	NA	0	NA	NA
242	86	NA	NA	0	NA	NA
243	86	NA	NA	0	NA	NA
244	86	NA	NA	0	NA	NA
245	86	NA	NA	0	NA	NA
246	87	NA	NA	NA	NA	1
247	87	NA	NA	NA	NA	1
248	87	NA	NA	NA	NA	1
249	87	NA	NA	1	NA	NA
250	87	NA	1	NA	NA	NA
251	89	NA	NA	NA	NA	1
252	89	NA	NA	NA	NA	1
253	89	NA	NA	NA	NA	1
254	89	NA	NA	1	NA	NA
255	89	NA	NA	1	NA	NA
256	89	NA	NA	1	NA	NA
257	92	NA	NA	NA	NA	1
258	92	NA	NA	NA	NA	1
259	92	NA	NA	NA	NA	1
260	92	NA	NA	NA	NA	1
261	92	NA	NA	NA	NA	1
262	92	NA	NA	1	NA	NA
263	92	NA	NA	1	NA	NA
264	92	NA	NA	1	NA	NA
265	92	NA	NA	1	NA	NA
266	92	NA	NA	1	NA	NA
267	92	NA	NA	1	NA	NA
268	92	NA	NA	1	NA	NA
269	96	NA	NA	NA	NA	1
270	96	NA	NA	NA	NA	1
271	96	NA	NA	NA	NA	1
