## Supplementary material for "Antimicrobial peptides do not directly contribute to aging in *Drosophila*, but improve lifespan by preventing dysbiosis": File S5: S4males.csv

	Life	.Repo>Rel-IR	OR-R	OR>Rel-IR	RelE20	Repo>OR
1	5	NA	NA	0	NA	NA
2	9	NA	0	NA	NA	NA
3	12	NA	1	NA	NA	NA
4	12	0	NA	NA	NA	NA
5	13	1	NA	NA	NA	NA
6	19	NA	NA	1	NA	NA
7	20	NA	NA	NA	NA	0
8	20	NA	NA	NA	NA	1
9	20	NA	NA	1	NA	NA
10	21	1	NA	NA	NA	NA
11	24	NA	NA	NA	1	NA
12	27	NA	NA	1	NA	NA
13	27	NA	NA	1	NA	NA
14	27	NA	NA	1	NA	NA
15	27	NA	NA	1	NA	NA
16	29	NA	NA	1	NA	NA
17	30	NA	NA	1	NA	NA
18	31	NA	NA	1	NA	NA
19	31	NA	NA	1	NA	NA
20	37	NA	NA	NA	NA	1
21	38	NA	NA	NA	1	NA
22	38	NA	NA	NA	1	NA
23	38	NA	NA	NA	1	NA
24	38	NA	NA	NA	1	NA
25	38	NA	NA	NA	1	NA
26	38	NA	NA	NA	NA	1
27	38	NA	NA	NA	1	NA
28	39	1	NA	NA	NA	NA
29	40	NA	1	NA	NA	NA
30	40	NA	1	NA	NA	NA
31	40	0	NA	NA	NA	NA
32	41	NA	NA	1	NA	NA
33	41	NA	NA	1	NA	NA
34	41	NA	NA	NA	1	NA
35	41	NA	NA	NA	1	NA
36	41	NA	NA	NA	1	NA
37	41	NA	NA	NA	1	NA
38	43	NA	NA	NA	1	NA
39	43	NA	NA	NA	1	NA
40	43	NA	NA	NA	1	NA
41	43	NA	NA	NA	1	NA
42	44	NA	1	NA	NA	NA
43	45	NA	1	NA	NA	NA
44	45	NA	NA	NA	1	NA
45	45	NA	NA	NA	1	NA
46	46	NA	1	NA	NA	NA
47	46	NA	1	NA	NA	NA
48	46	NA	1	NA	NA	NA
49	48	NA	1	NA	NA	NA
50	48	NA	1	NA	NA	NA
51	48	1	NA	NA	NA	NA
52	48	1	NA	NA	NA	NA
53	48	1	NA	NA	NA	NA
54	48	NA	NA	NA	1	NA
55	48	NA	NA	NA	1	NA
56	48	NA	NA	NA	1	NA
57	48	NA	NA	NA	1	NA
58	48	NA	NA	NA	1	NA
59	48	NA	NA	NA	1	NA
60	48	NA	NA	NA	1	NA
61	48	NA	NA	NA	1	NA
62	48	NA	NA	NA	1	NA
63	48	NA	NA	NA	1	NA
64	48	NA	NA	NA	1	NA
65	48	NA	NA	NA	1	NA
66	48	NA	NA	NA	1	NA
67	50	NA	NA	NA	NA	1
68	50	NA	NA	NA	1	NA
69	50	NA	NA	NA	1	NA
70	51	NA	1	NA	NA	NA
71	51	NA	NA	NA	NA	1
72	51	NA	1	NA	NA	NA
73	51	NA	1	NA	NA	NA
74	51	NA	1	NA	NA	NA
75	51	NA	1	NA	NA	NA
76	51	NA	NA	NA	NA	1
77	51	NA	NA	1	NA	NA
78	51	NA	NA	1	NA	NA
79	52	NA	1	NA	NA	NA
80	52	NA	NA	NA	NA	1
81	52	NA	NA	NA	NA	1
82	52	1	NA	NA	NA	NA
83	52	1	NA	NA	NA	NA
84	52	NA	NA	NA	1	NA
85	52	NA	NA	NA	1	NA
86	52	NA	NA	NA	1	NA
87	53	NA	1	NA	NA	NA
88	53	NA	1	NA	NA	NA
89	54	NA	1	NA	NA	NA
90	54	NA	NA	NA	NA	1
91	54	NA	NA	NA	1	NA
92	55	NA	1	NA	NA	NA
93	55	NA	1	NA	NA	NA
94	55	NA	1	NA	NA	NA
95	55	NA	1	NA	NA	NA
96	55	NA	1	NA	NA	NA
97	55	NA	NA	NA	NA	1
98	55	NA	NA	1	NA	NA
99	57	NA	1	NA	NA	NA
100	57	NA	1	NA	NA	NA
101	57	NA	1	NA	NA	NA
102	57	NA	NA	NA	1	NA
103	57	NA	NA	NA	1	NA
104	57	NA	NA	NA	1	NA
105	57	NA	NA	NA	1	NA
106	57	NA	NA	NA	NA	1
107	57	NA	NA	NA	NA	1
108	58	NA	1	NA	NA	NA
109	58	NA	NA	NA	NA	1
110	58	NA	NA	NA	NA	1
111	58	NA	NA	1	NA	NA
112	58	NA	NA	1	NA	NA
113	58	1	NA	NA	NA	NA
114	58	1	NA	NA	NA	NA
115	58	1	NA	NA	NA	NA
116	59	NA	1	NA	NA	NA
117	59	NA	NA	NA	NA	1
118	59	NA	NA	NA	NA	1
119	59	NA	NA	NA	NA	1
120	59	1	NA	NA	NA	NA
121	59	NA	1	NA	NA	NA
122	59	NA	NA	NA	NA	1
123	59	NA	NA	NA	NA	1
124	59	NA	NA	NA	NA	1
125	59	NA	NA	NA	NA	1
126	59	1	NA	NA	NA	NA
127	59	1	NA	NA	NA	NA
128	60	NA	1	NA	NA	NA
129	61	NA	1	NA	NA	NA
130	61	NA	1	NA	NA	NA
131	61	NA	1	NA	NA	NA
132	61	NA	1	NA	NA	NA
133	61	NA	NA	NA	NA	1
134	61	NA	NA	NA	NA	1
135	61	NA	NA	NA	NA	1
136	61	NA	NA	NA	NA	1
137	61	NA	NA	NA	NA	1
138	61	NA	NA	1	NA	NA
139	61	1	NA	NA	NA	NA
140	61	1	NA	NA	NA	NA
141	61	1	NA	NA	NA	NA
142	62	NA	1	NA	NA	NA
143	62	NA	1	NA	NA	NA
144	62	NA	NA	NA	NA	1
145	62	NA	NA	NA	NA	1
146	62	NA	1	NA	NA	NA
147	62	NA	1	NA	NA	NA
148	62	NA	1	NA	NA	NA
149	62	NA	1	NA	NA	NA
150	62	NA	1	NA	NA	NA
151	62	NA	1	NA	NA	NA
152	62	NA	NA	NA	NA	1
153	62	NA	NA	1	NA	NA
154	62	NA	NA	1	NA	NA
155	62	NA	NA	1	NA	NA
156	62	NA	NA	1	NA	NA
157	62	1	NA	NA	NA	NA
158	62	1	NA	NA	NA	NA
159	62	1	NA	NA	NA	NA
160	62	1	NA	NA	NA	NA
161	62	1	NA	NA	NA	NA
162	62	1	NA	NA	NA	NA
163	62	1	NA	NA	NA	NA
164	62	1	NA	NA	NA	NA
165	64	NA	1	NA	NA	NA
166	64	NA	1	NA	NA	NA
167	64	NA	NA	NA	NA	1
168	64	NA	NA	NA	NA	1
169	64	NA	NA	NA	NA	1
170	64	NA	NA	NA	NA	1
171	64	1	NA	NA	NA	NA
172	64	1	NA	NA	NA	NA
173	64	1	NA	NA	NA	NA
174	64	1	NA	NA	NA	NA
175	64	1	NA	NA	NA	NA
176	64	1	NA	NA	NA	NA
177	64	NA	1	NA	NA	NA
178	64	NA	1	NA	NA	NA
179	64	NA	1	NA	NA	NA
180	64	NA	NA	NA	NA	1
181	64	1	NA	NA	NA	NA
182	64	1	NA	NA	NA	NA
183	64	1	NA	NA	NA	NA
184	65	NA	NA	NA	NA	1
185	65	NA	NA	NA	NA	1
186	65	NA	NA	1	NA	NA
187	65	1	NA	NA	NA	NA
188	65	1	NA	NA	NA	NA
189	65	1	NA	NA	NA	NA
190	66	NA	NA	NA	NA	1
191	66	NA	NA	NA	NA	1
192	66	NA	NA	NA	NA	1
193	66	NA	NA	NA	NA	1
194	66	NA	NA	NA	NA	1
195	67	NA	1	NA	NA	NA
196	67	NA	NA	NA	NA	1
197	67	NA	NA	NA	NA	1
198	67	NA	1	NA	NA	NA
199	67	NA	1	NA	NA	NA
200	67	NA	1	NA	NA	NA
201	67	NA	NA	NA	NA	1
202	67	NA	NA	1	NA	NA
203	67	NA	NA	1	NA	NA
204	67	1	NA	NA	NA	NA
205	67	1	NA	NA	NA	NA
206	67	1	NA	NA	NA	NA
207	68	NA	1	NA	NA	NA
208	68	NA	1	NA	NA	NA
209	68	NA	NA	NA	NA	1
210	68	1	NA	NA	NA	NA
211	69	NA	NA	NA	NA	1
212	69	NA	NA	NA	NA	1
213	69	NA	NA	1	NA	NA
214	69	NA	NA	1	NA	NA
215	69	NA	NA	1	NA	NA
216	69	1	NA	NA	NA	NA
217	69	NA	NA	NA	NA	1
218	69	NA	NA	1	NA	NA
219	69	NA	NA	1	NA	NA
220	69	1	NA	NA	NA	NA
221	69	1	NA	NA	NA	NA
222	69	1	NA	NA	NA	NA
223	69	1	NA	NA	NA	NA
224	71	NA	1	NA	NA	NA
225	71	NA	1	NA	NA	NA
226	71	1	NA	NA	NA	NA
227	71	1	NA	NA	NA	NA
228	71	1	NA	NA	NA	NA
229	71	NA	NA	NA	NA	1
230	71	NA	NA	1	NA	NA
231	72	NA	1	NA	NA	NA
232	72	NA	NA	NA	NA	1
233	72	NA	NA	NA	NA	1
234	72	NA	NA	NA	NA	1
235	72	NA	NA	1	NA	NA
236	72	NA	NA	1	NA	NA
237	72	NA	NA	1	NA	NA
238	72	NA	NA	1	NA	NA
239	72	NA	NA	1	NA	NA
240	72	1	NA	NA	NA	NA
241	72	1	NA	NA	NA	NA
242	73	NA	NA	NA	NA	1
243	73	NA	NA	NA	NA	1
244	73	NA	NA	NA	NA	1
245	73	NA	NA	NA	NA	1
246	73	NA	NA	1	NA	NA
247	73	NA	NA	1	NA	NA
248	74	NA	1	NA	NA	NA
249	74	NA	NA	NA	NA	1
250	74	NA	NA	1	NA	NA
251	74	NA	NA	1	NA	NA
252	74	NA	NA	1	NA	NA
253	74	1	NA	NA	NA	NA
254	74	1	NA	NA	NA	NA
255	75	NA	1	NA	NA	NA
256	75	NA	NA	NA	NA	1
257	75	NA	NA	1	NA	NA
258	75	NA	NA	1	NA	NA
259	76	NA	NA	1	NA	NA
260	78	NA	NA	1	NA	NA
261	78	NA	NA	1	NA	NA
262	78	NA	NA	1	NA	NA
263	78	1	NA	NA	NA	NA
264	78	1	NA	NA	NA	NA
265	78	1	NA	NA	NA	NA
266	78	1	NA	NA	NA	NA
267	78	1	NA	NA	NA	NA
268	80	NA	NA	NA	NA	1
269	80	NA	NA	NA	NA	1
270	82	NA	NA	1	NA	NA
271	82	NA	NA	1	NA	NA
272	85	NA	NA	1	NA	NA
273	85	NA	NA	1	NA	NA
274	85	NA	NA	NA	NA	1
