## Supplementary material for "Antimicrobial peptides do not directly contribute to aging in *Drosophila*, but improve lifespan by preventing dysbiosis": File S5: survoutput_sexsplit.csv

Dummy	type	Date	Sex	records	n.max	n.start	events	*rmean	*se(rmean)	median	0.95LCL	0.95UCL
strata(Gtype)	.Repo>Rel-IR	05.04.22	f	20	20	20	20	53.7	1.053802638	55	51	55
strata(Gtype)	.Repo>Rel-IR	20.03.22	f	19	19	19	19	58.31578947	1.429899618	57	54	64
strata(Gtype)	.Repo>Rel-IR	25.03.22	f	20	20	20	20	53.85	2.27076529	58	55	NA
strata(Gtype)	OR-R	05.04.22	f	20	20	20	18	73.55555556	0.585167604	80	76	85
strata(Gtype)	OR-R	20.03.22	f	17	17	17	17	73.52941176	0.584503735	80	78	NA
strata(Gtype)	OR-R	25.03.22	f	20	20	20	18	70.875	2.608609543	74	74	76
strata(Gtype)	OR>Rel-IR	05.04.22	f	20	20	20	19	59.25555556	0.969474601	62	59	NA
strata(Gtype)	OR>Rel-IR	20.03.22	f	16	16	16	16	74.5	0	89	85	NA
strata(Gtype)	OR>Rel-IR	25.03.22	f	20	20	20	5	74.5	0	79.5	NA	NA
strata(Gtype)	RelE20	05.04.22	f	20	20	20	20	44.2	1.957804893	48	45	51
strata(Gtype)	RelE20	20.03.22	f	20	20	20	20	43.55	1.980498675	43	38	50
strata(Gtype)	Repo>OR	05.04.22	f	20	20	20	20	73.125	0.595687628	76	73	80
strata(Gtype)	Repo>OR	20.03.22	f	19	19	19	19	74.5	0	89	87	92
strata(Gtype)	Repo>OR	25.03.22	f	20	20	20	16	74.475	0.024366986	83	81	86
strata(Gtype)	.Repo>Rel-IR	05.04.22	m	20	20	20	20	61.3	1.417921013	62	62	64
strata(Gtype)	.Repo>Rel-IR	20.03.22	m	20	20	20	18	66.69444444	1.663487194	66	64	NA
strata(Gtype)	.Repo>Rel-IR	25.03.22	m	20	20	20	20	59.35	3.59184841	65	61	69
strata(Gtype)	OR-R	05.04.22	m	20	20	20	20	57.5	1.162970335	57	55	62
strata(Gtype)	OR-R	20.03.22	m	20	20	20	20	57.075	3.141710322	59.5	57	68
strata(Gtype)	OR-R	25.03.22	m	20	20	20	19	57.84210526	2.092412302	61	53	67
strata(Gtype)	OR>Rel-IR	05.04.22	m	21	21	21	21	47.11904762	3.848889577	51	31	62
strata(Gtype)	OR>Rel-IR	20.03.22	m	13	13	13	12	69.625	4.409241006	78	75	NA
strata(Gtype)	OR>Rel-IR	25.03.22	m	18	18	18	18	66.38888889	2.388422291	69	67	72
strata(Gtype)	RelE20	05.04.22	m	20	20	20	20	45.8	0.736885337	48	45	NA
strata(Gtype)	RelE20	20.03.22	m	20	20	20	20	46.2	1.953970317	46.5	43	54
strata(Gtype)	Repo>OR	05.04.22	m	22	22	22	21	60.04318182	2.562242772	62	59	66
strata(Gtype)	Repo>OR	20.03.22	m	20	20	20	20	64.2	1.758337283	64	59	73
strata(Gtype)	Repo>OR	25.03.22	m	20	20	20	20	62.9	1.838341644	62	61	69
